# Engineering combinatorial and dynamic decoders using synthetic immediate-early genes

**DOI:** 10.1101/2019.12.17.880179

**Authors:** Pavithran T. Ravindran, Maxwell Z. Wilson, Siddhartha G. Jena, Jared E. Toettcher

## Abstract

For tissues to grow and function properly, cells must coordinate actions such as proliferation, differentiation and apoptosis. This coordination is achieved in part by the activation of intracellular signaling pathways that trigger the expression of context-specific target genes. While the function of these natural circuits has been actively studied, synthetic biology provides additional powerful tools for deconstructing, repurposing, and designing novel signal-decoding circuits. Here we report the construction of synthetic immediate-early genes (synIEGs), target genes of the Erk signaling pathway that implement complex, user-defined regulation and can be monitored through the use of live-cell biosensors to track transcription and translation. We demonstrate the power and flexibility of this approach by confirming Erk duration-sensing by the *FOS* immediate-early gene, elucidating how the *BTG2* gene is regulated by transcriptional activation and translational repression after growth-factor stimulation, and by designing a synthetic immediate-early gene that responds with AND-gate logic to the combined presence of growth factor and DNA damage stimuli. Our work paves the way to defining the molecular circuits that link signaling pathways to specific target genes, highlighting an important role for post-transcriptional regulation in signal decoding that may be masked by analyses of RNA abundance alone.
