## Supplementary Code 1 for "Engineering combinatorial and dynamic decoders using synthetic immediate-early genes": Sq_1-XY_5-C_R-cell_1-spot_1.txt

	Area	Mean	X	Y	XM	YM	BX	BY	Width	Height	Major	Minor	Angle	IntDen	Median	RawIntDen	Slice
1	6.171	1950.000	86.094	71.765	86.094	71.764	84.791	70.580	2.605	2.368	2.940	2.673	0	12032.720	1941	214500.000	1
2	6.171	1981.782	91.305	74.370	91.315	74.362	90.002	73.186	2.605	2.368	2.940	2.673	0	12228.833	1982	217996.000	2
3	6.171	2139.718	93.436	75.317	93.444	75.323	92.134	74.133	2.605	2.368	2.940	2.673	0	13203.400	2128	235369.000	3
4	6.171	2189.036	95.568	77.212	95.591	77.196	94.265	76.028	2.605	2.368	2.940	2.673	0	13507.724	2173	240794.000	4
5	6.171	2190.391	96.989	76.738	97.004	76.735	95.686	75.554	2.605	2.368	2.940	2.673	0	13516.082	2176	240943.000	5
6	6.171	2233.891	97.699	77.449	97.722	77.448	96.397	76.265	2.605	2.368	2.940	2.673	0	13784.504	2171	245728.000	6
7	6.171	2310.791	98.647	78.160	98.663	78.137	97.344	76.975	2.605	2.368	2.940	2.673	0	14259.025	2176	254187.000	7
8	6.171	2227.845	99.594	78.396	99.583	78.394	98.292	77.212	2.605	2.368	2.940	2.673	0	13747.200	2173	245063.000	8
9	6.171	2175.100	100.068	78.396	100.073	78.405	98.765	77.212	2.605	2.368	2.940	2.673	0	13421.728	2152	239261.000	9
10	6.171	2346.955	100.542	78.870	100.590	78.917	99.239	77.686	2.605	2.368	2.940	2.673	0	14482.178	2138	258165.000	10
11	6.171	2140.882	101.252	79.581	101.254	79.598	99.950	78.396	2.605	2.368	2.940	2.673	0	13210.580	2068	235497.000	11
12	6.171	1984.045	101.963	80.291	101.966	80.298	100.660	79.107	2.605	2.368	2.940	2.673	0	12242.802	1969	218245.000	12
13	6.171	1983.509	102.436	80.765	102.435	80.757	101.134	79.581	2.605	2.368	2.940	2.673	0	12239.492	1952	218186.000	13
14	6.171	1909.218	102.910	81.002	102.913	80.998	101.607	79.818	2.605	2.368	2.940	2.673	0	11781.070	1908	210014.000	14
15	6.171	1883.191	103.384	81.239	103.379	81.242	102.081	80.054	2.605	2.368	2.940	2.673	0	11620.466	1874	207151.000	15
16	6.171	1940.373	103.384	81.475	103.387	81.479	102.081	80.291	2.605	2.368	2.940	2.673	0	11973.313	1925	213441.000	16
17	6.171	2040.027	104.568	81.712	104.537	81.658	103.265	80.528	2.605	2.368	2.940	2.673	0	12588.244	1939	224403.000	17
18	6.171	1911.845	104.568	81.712	104.562	81.718	103.265	80.528	2.605	2.368	2.940	2.673	0	11797.282	1893	210303.000	18
19	6.171	1888.309	104.568	81.712	104.582	81.731	103.265	80.528	2.605	2.368	2.940	2.673	0	11652.048	1882	207714.000	19
20	6.171	1817.527	104.568	81.712	104.561	81.736	103.265	80.528	2.605	2.368	2.940	2.673	0	11215.280	1816	199928.000	20
21	6.171	1840.955	104.568	81.712	104.547	81.714	103.265	80.528	2.605	2.368	2.940	2.673	0	11359.841	1813	202505.000	21
22	6.171	1824.791	104.568	82.423	104.563	82.431	103.265	81.239	2.605	2.368	2.940	2.673	0	11260.101	1823	200727.000	22
23	6.171	1847.018	104.568	82.423	104.530	82.433	103.265	81.239	2.605	2.368	2.940	2.673	0	11397.258	1842	203172.000	23
24	6.171	1797.118	104.568	82.186	104.558	82.183	103.265	81.002	2.605	2.368	2.940	2.673	0	11089.343	1774	197683.000	24
25	6.171	1796.609	105.042	82.186	105.032	82.174	103.739	81.002	2.605	2.368	2.940	2.673	0	11086.202	1788	197627.000	25
26	6.171	1726.118	105.752	82.186	105.753	82.177	104.450	81.002	2.605	2.368	2.940	2.673	0	10651.229	1707	189873.000	26
27	6.171	1709.091	104.568	81.475	104.556	81.450	103.265	80.291	2.605	2.368	2.940	2.673	0	10546.160	1699	188000.000	27
28	6.171	1783.836	105.042	81.475	105.043	81.472	103.739	80.291	2.605	2.368	2.940	2.673	0	11007.386	1778	196222.000	28
29	6.171	1727.309	105.515	81.475	105.519	81.468	104.213	80.291	2.605	2.368	2.940	2.673	0	10658.578	1704	190004.000	29
30	6.171	1729.327	105.515	81.475	105.509	81.468	104.213	80.291	2.605	2.368	2.940	2.673	0	10671.031	1733	190226.000	30
31	6.171	1718.100	105.752	81.475	105.743	81.460	104.450	80.291	2.605	2.368	2.940	2.673	0	10601.752	1714	188991.000	31
32	6.171	1692.891	105.752	81.239	105.750	81.233	104.450	80.054	2.605	2.368	2.940	2.673	0	10446.196	1698	186218.000	32
33	6.171	1689.664	105.752	81.239	105.748	81.235	104.450	80.054	2.605	2.368	2.940	2.673	0	10426.282	1664	185863.000	33
