## Supplementary Code 1 for "Engineering combinatorial and dynamic decoders using synthetic immediate-early genes": Sq_1-XY_5-C_R-cell_1-spot_2.txt

	Area	Mean	X	Y	XM	YM	BX	BY	Width	Height	Major	Minor	Angle	IntDen	Median	RawIntDen	Slice
1	4.039	1967.139	85.383	74.370	85.370	74.361	84.318	73.423	2.132	1.895	2.405	2.138	0	7945.185	1962	141634	1
2	4.039	1902.375	90.594	76.028	90.589	76.022	89.528	75.081	2.132	1.895	2.405	2.138	0	7683.607	1903	136971	2
3	4.039	2054.389	92.015	77.449	92.008	77.443	90.949	76.502	2.132	1.895	2.405	2.138	0	8297.584	2020	147916	3
4	4.039	2056.250	95.094	78.633	95.104	78.629	94.028	77.686	2.132	1.895	2.405	2.138	0	8305.101	2026	148050	4
5	4.039	2110.917	96.278	79.344	96.270	79.337	95.213	78.396	2.132	1.895	2.405	2.138	0	8525.897	2114	151986	5
6	4.039	2098.833	96.752	79.818	96.759	79.801	95.686	78.870	2.132	1.895	2.405	2.138	0	8477.093	2090	151116	6
7	4.039	2050.333	95.805	79.581	95.810	79.571	94.739	78.633	2.132	1.895	2.405	2.138	0	8281.204	2034	147624	7
8	4.039	2261.667	96.989	80.054	96.991	80.053	95.923	79.107	2.132	1.895	2.405	2.138	0	9134.770	2110	162840	8
9	4.039	2446.014	97.699	80.528	97.689	80.578	96.634	79.581	2.132	1.895	2.405	2.138	0	9879.340	2121	176113	9
10	4.039	2535.375	98.173	81.002	98.159	81.034	97.107	80.054	2.132	1.895	2.405	2.138	0	10240.265	2114	182547	10
11	4.039	2583.653	98.884	81.475	98.903	81.472	97.818	80.528	2.132	1.895	2.405	2.138	0	10435.257	2140	186023	11
12	4.039	2618.569	99.594	81.712	99.590	81.782	98.528	80.765	2.132	1.895	2.405	2.138	0	10576.284	2132	188537	12
13	4.039	2313.333	99.831	82.186	99.831	82.178	98.765	81.239	2.132	1.895	2.405	2.138	0	9343.449	2052	166560	13
14	4.039	2197.139	100.778	82.660	100.720	82.655	99.713	81.712	2.132	1.895	2.405	2.138	0	8874.145	2095	158194	14
15	4.039	2107.069	101.015	83.133	100.968	83.131	99.950	82.186	2.132	1.895	2.405	2.138	0	8510.358	1991	151709	15
16	4.039	2060.736	101.489	83.370	101.445	83.361	100.423	82.423	2.132	1.895	2.405	2.138	0	8323.220	1988	148373	16
17	4.039	1995.111	102.200	83.607	102.184	83.610	101.134	82.660	2.132	1.895	2.405	2.138	0	8058.164	1997	143648	17
18	4.039	1978.542	102.200	83.844	102.167	83.824	101.134	82.897	2.132	1.895	2.405	2.138	0	7991.241	1952	142455	18
19	4.039	1929.222	102.200	83.844	102.189	83.841	101.134	82.897	2.132	1.895	2.405	2.138	0	7792.042	1901	138904	19
20	4.039	1916.625	102.200	83.844	102.196	83.853	101.134	82.897	2.132	1.895	2.405	2.138	0	7741.162	1901	137997	20
21	4.039	1992.444	102.436	83.844	102.417	83.842	101.371	82.897	2.132	1.895	2.405	2.138	0	8047.393	1972	143456	21
22	4.039	2037.528	103.147	84.318	103.099	84.301	102.081	83.370	2.132	1.895	2.405	2.138	0	8229.483	1976	146702	22
23	4.039	1960.486	103.384	84.318	103.351	84.281	102.318	83.370	2.132	1.895	2.405	2.138	0	7918.315	1903	141155	23
24	4.039	1891.903	103.384	84.318	103.369	84.319	102.318	83.370	2.132	1.895	2.405	2.138	0	7641.310	1860	136217	24
25	4.039	1917.528	103.621	84.318	103.611	84.287	102.555	83.370	2.132	1.895	2.405	2.138	0	7744.808	1863	138062	25
26	4.039	1810.111	104.094	84.318	104.060	84.277	103.029	83.370	2.132	1.895	2.405	2.138	0	7310.957	1785	130328	26
27	4.039	1699.972	102.910	83.607	102.843	83.600	101.844	82.660	2.132	1.895	2.405	2.138	0	6866.111	1701	122398	27
28	4.039	1831.944	102.910	83.607	102.928	83.637	101.844	82.660	2.132	1.895	2.405	2.138	0	7399.141	1793	131900	28
29	4.039	1762.181	103.857	83.844	103.854	83.846	102.792	82.897	2.132	1.895	2.405	2.138	0	7117.368	1750	126877	29
30	4.039	1672.194	104.331	84.081	104.305	84.085	103.265	83.133	2.132	1.895	2.405	2.138	0	6753.918	1655	120398	30
31	4.039	1620.125	104.331	84.081	104.304	84.070	103.265	83.133	2.132	1.895	2.405	2.138	0	6543.612	1619	116649	31
32	4.039	1567.347	105.042	83.844	105.011	83.836	103.976	82.897	2.132	1.895	2.405	2.138	0	6330.445	1560	112849	32
33	4.039	1544.389	105.515	83.844	105.505	83.821	104.450	82.897	2.132	1.895	2.405	2.138	0	6237.717	1547	111196	33
