## Supplementary Code 1 for "Engineering combinatorial and dynamic decoders using synthetic immediate-early genes": Sq_1-XY_5-C_R-cell_1-spot_3.txt

	Area	Mean	X	Y	XM	YM	BX	BY	Width	Height	Major	Minor	Angle	IntDen	Median	RawIntDen	Slice
1	5.554	1979.657	79.936	78.278	79.962	78.240	78.633	77.212	2.605	2.132	2.940	2.405	0	10994.147	1981	195986.000	1
2	5.554	1912.081	86.094	80.646	86.101	80.641	84.791	79.581	2.605	2.132	2.940	2.405	0	10618.861	1910	189296.000	2
3	5.554	2030.788	87.041	81.120	87.069	81.113	85.739	80.054	2.605	2.132	2.940	2.405	0	11278.108	2017	201048.000	3
4	5.554	2017.758	88.699	81.831	88.708	81.828	87.397	80.765	2.605	2.132	2.940	2.405	0	11205.744	2015	199758.000	4
5	5.554	2045.121	90.831	83.252	90.841	83.250	89.528	82.186	2.605	2.132	2.940	2.405	0	11357.709	2021	202467.000	5
6	5.554	2051.475	91.305	83.725	91.320	83.735	90.002	82.660	2.605	2.132	2.940	2.405	0	11392.994	2016	203096.000	6
7	5.554	2073.687	91.541	84.199	91.563	84.204	90.239	83.133	2.605	2.132	2.940	2.405	0	11516.351	2051	205295.000	7
8	5.554	2128.808	92.489	84.673	92.535	84.656	91.186	83.607	2.605	2.132	2.940	2.405	0	11822.470	2024	210752.000	8
9	5.554	2343.990	93.673	84.673	93.691	84.671	92.370	83.607	2.605	2.132	2.940	2.405	0	13017.496	2108	232055.000	9
10	5.554	2542.616	94.147	85.147	94.178	85.155	92.844	84.081	2.605	2.132	2.940	2.405	0	14120.579	2071	251719.000	10
11	5.554	2478.505	94.384	85.383	94.447	85.413	93.081	84.318	2.605	2.132	2.940	2.405	0	13764.534	2047	245372.000	11
12	5.554	2468.556	94.857	86.094	94.919	86.113	93.555	85.028	2.605	2.132	2.940	2.405	0	13709.279	2025	244387.000	12
13	5.554	2359.616	95.331	86.094	95.382	86.106	94.028	85.028	2.605	2.132	2.940	2.405	0	13104.277	1932	233602.000	13
14	5.554	2202.939	95.805	86.804	95.870	86.792	94.502	85.739	2.605	2.132	2.940	2.405	0	12234.163	1975	218091.000	14
15	5.554	1974.576	96.278	87.041	96.325	87.016	94.976	85.976	2.605	2.132	2.940	2.405	0	10965.931	1919	195483.000	15
16	5.554	1968.788	96.752	87.515	96.794	87.489	95.449	86.449	2.605	2.132	2.940	2.405	0	10933.787	1942	194910.000	16
17	5.554	1870.970	97.463	88.226	97.504	88.208	96.160	87.160	2.605	2.132	2.940	2.405	0	10390.548	1858	185226.000	17
18	5.554	2005.485	98.173	88.699	98.181	88.700	96.871	87.633	2.605	2.132	2.940	2.405	0	11137.586	1993	198543.000	18
19	5.554	1982.465	98.647	88.699	98.677	88.714	97.344	87.633	2.605	2.132	2.940	2.405	0	11009.742	1943	196264.000	19
20	5.554	1934.717	98.884	88.936	98.915	88.952	97.581	87.870	2.605	2.132	2.940	2.405	0	10744.574	1909	191537.000	20
21	5.554	1869.838	99.121	89.173	99.146	89.170	97.818	88.107	2.605	2.132	2.940	2.405	0	10384.265	1851	185114.000	21
22	5.554	1862.051	99.121	89.173	99.134	89.165	97.818	88.107	2.605	2.132	2.940	2.405	0	10341.015	1864	184343.000	22
23	5.554	1941.879	99.121	89.173	99.119	89.175	97.818	88.107	2.605	2.132	2.940	2.405	0	10784.346	1905	192246.000	23
24	5.554	1895.061	99.121	89.173	99.156	89.185	97.818	88.107	2.605	2.132	2.940	2.405	0	10524.338	1887	187611.000	24
25	5.554	1849.273	99.121	88.699	99.139	88.704	97.818	87.633	2.605	2.132	2.940	2.405	0	10270.053	1826	183078.000	25
26	5.554	1805.747	99.357	88.699	99.361	88.704	98.055	87.633	2.605	2.132	2.940	2.405	0	10028.332	1779	178769.000	26
27	5.554	2006.879	99.594	88.936	99.631	88.935	98.292	87.870	2.605	2.132	2.940	2.405	0	11145.328	2034	198681.000	27
28	5.554	1713.697	99.121	88.462	99.127	88.453	97.818	87.397	2.605	2.132	2.940	2.405	0	9517.124	1703	169656.000	28
29	5.554	1654.606	99.594	88.699	99.584	88.694	98.292	87.633	2.605	2.132	2.940	2.405	0	9188.959	1639	163806.000	29
30	5.554	1632.394	99.831	88.936	99.822	88.949	98.528	87.870	2.605	2.132	2.940	2.405	0	9065.603	1606	161607.000	30
31	5.554	1618.131	99.831	88.936	99.831	88.945	98.528	87.870	2.605	2.132	2.940	2.405	0	8986.394	1591	160195.000	31
32	5.554	1654.980	99.831	88.699	99.829	88.706	98.528	87.633	2.605	2.132	2.940	2.405	0	9191.035	1642	163843.000	32
33	5.554	1697.747	99.831	88.462	99.845	88.453	98.528	87.397	2.605	2.132	2.940	2.405	0	9428.548	1669	168077.000	33
