## Supplementary Code 1 for "Engineering combinatorial and dynamic decoders using synthetic immediate-early genes": Sq_1-XY_5-C_R-cell_1-spot_4.txt

	Area	Mean	X	Y	XM	YM	BX	BY	Width	Height	Major	Minor	Angle	IntDen	Median	RawIntDen	Slice
1	5.554	2072.364	85.147	82.304	85.114	82.298	83.844	81.239	2.605	2.132	2.940	2.405	0	11509.002	2060	205164.000	1
2	5.554	1942.576	91.068	84.673	91.050	84.674	89.765	83.607	2.605	2.132	2.940	2.405	0	10788.217	1915	192315.000	2
3	5.554	2038.677	92.015	84.910	91.998	84.891	90.712	83.844	2.605	2.132	2.940	2.405	0	11321.920	2039	201829.000	3
4	5.554	2107.919	94.147	85.857	94.133	85.853	92.844	84.791	2.605	2.132	2.940	2.405	0	11706.462	2100	208684.000	4
5	5.554	2018.111	96.042	86.331	96.027	86.315	94.739	85.265	2.605	2.132	2.940	2.405	0	11207.707	2032	199793.000	5
6	5.554	2058.576	96.278	86.804	96.259	86.805	94.976	85.739	2.605	2.132	2.940	2.405	0	11432.430	2054	203799.000	6
7	5.554	2110.394	97.226	87.278	97.219	87.269	95.923	86.212	2.605	2.132	2.940	2.405	0	11720.206	2085	208929.000	7
8	5.554	2278.485	98.410	87.989	98.411	87.973	97.107	86.923	2.605	2.132	2.940	2.405	0	12653.709	2167	225570.000	8
9	5.554	2230.697	98.410	88.462	98.422	88.454	97.107	87.397	2.605	2.132	2.940	2.405	0	12388.316	2148	220839.000	9
10	5.554	2038.172	99.831	88.936	99.822	88.910	98.528	87.870	2.605	2.132	2.940	2.405	0	11319.115	2009	201779.000	10
11	5.554	2057.061	100.305	89.173	100.276	89.174	99.002	88.107	2.605	2.132	2.940	2.405	0	11424.016	2029	203649.000	11
12	5.554	2452.091	99.831	89.647	99.836	89.647	98.528	88.581	2.605	2.132	2.940	2.405	0	13617.841	2283	242757.000	12
13	5.554	2540.980	100.305	89.884	100.294	89.867	99.002	88.818	2.605	2.132	2.940	2.405	0	14111.491	2267	251557.000	13
14	5.554	2452.444	100.778	90.357	100.792	90.353	99.476	89.291	2.605	2.132	2.940	2.405	0	13619.805	2297	242792.000	14
15	5.554	2185.313	101.489	90.831	101.493	90.819	100.186	89.765	2.605	2.132	2.940	2.405	0	12136.274	2168	216346.000	15
16	5.554	2105.081	101.963	91.305	101.970	91.279	100.660	90.239	2.605	2.132	2.940	2.405	0	11690.699	2073	208403.000	16
17	5.554	2204.040	101.963	91.305	101.962	91.274	100.660	90.239	2.605	2.132	2.940	2.405	0	12240.277	2197	218200.000	17
18	5.554	2333.495	102.436	91.541	102.405	91.505	101.134	90.476	2.605	2.132	2.940	2.405	0	12959.211	2263	231016.000	18
19	5.554	2288.424	102.673	91.541	102.639	91.528	101.371	90.476	2.605	2.132	2.940	2.405	0	12708.908	2250	226554.000	19
20	5.554	2130.303	103.147	91.541	103.121	91.505	101.844	90.476	2.605	2.132	2.940	2.405	0	11830.772	2086	210900.000	20
21	5.554	2139.020	103.384	91.541	103.380	91.494	102.081	90.476	2.605	2.132	2.940	2.405	0	11879.183	2085	211763.000	21
22	5.554	2036.535	103.857	91.778	103.804	91.758	102.555	90.712	2.605	2.132	2.940	2.405	0	11310.027	2031	201617.000	22
23	5.554	2038.283	103.857	92.015	103.820	92.016	102.555	90.949	2.605	2.132	2.940	2.405	0	11319.732	1998	201790.000	23
24	5.554	2114.364	103.857	92.015	103.802	92.018	102.555	90.949	2.605	2.132	2.940	2.405	0	11742.252	2049	209322.000	24
25	5.554	1999.051	103.857	92.015	103.814	91.998	102.555	90.949	2.605	2.132	2.940	2.405	0	11101.853	1957	197906.000	25
26	5.554	2066.768	103.857	92.015	103.827	92.018	102.555	90.949	2.605	2.132	2.940	2.405	0	11477.924	2054	204610.000	26
27	5.554	1899.030	103.857	91.541	103.851	91.534	102.555	90.476	2.605	2.132	2.940	2.405	0	10546.384	1887	188004.000	27
28	5.554	1974.525	103.857	91.541	103.814	91.548	102.555	90.476	2.605	2.132	2.940	2.405	0	10965.650	1972	195478.000	28
29	5.554	1988.273	104.331	91.778	104.295	91.772	103.029	90.712	2.605	2.132	2.940	2.405	0	11041.998	1951	196839.000	29
30	5.554	1877.697	105.042	92.015	105.011	92.023	103.739	90.949	2.605	2.132	2.940	2.405	0	10427.908	1856	185892.000	30
31	5.554	1752.667	105.989	92.015	105.965	92.018	104.686	90.949	2.605	2.132	2.940	2.405	0	9733.545	1728	173514.000	31
32	5.554	1783.263	106.226	92.015	106.230	92.024	104.923	90.949	2.605	2.132	2.940	2.405	0	9903.461	1757	176543.000	32
33	5.554	1800.495	106.226	92.015	106.233	92.035	104.923	90.949	2.605	2.132	2.940	2.405	0	9999.162	1773	178249.000	33
