## Supplementary Code 1 for "Engineering combinatorial and dynamic decoders using synthetic immediate-early genes": Sq_1-XY_5-C_R-cell_1-spot_5.txt

	Area	Mean	X	Y	XM	YM	BX	BY	Width	Height	Major	Minor	Angle	IntDen	Median	RawIntDen	Slice
1	5.554	2175.636	71.409	81.831	71.339	81.853	70.107	80.765	2.605	2.132	2.940	2.405	0	12082.534	2105	215388.000	1
2	5.554	2036.980	76.857	84.436	76.801	84.445	75.554	83.370	2.605	2.132	2.940	2.405	0	11312.496	1984	201661.000	2
3	5.554	2036.808	78.752	85.383	78.719	85.386	77.449	84.318	2.605	2.132	2.940	2.405	0	11311.542	2035	201644.000	3
4	5.554	2359.899	80.173	86.331	80.056	86.361	78.870	85.265	2.605	2.132	2.940	2.405	0	13105.848	2182	233630.000	4
5	5.554	2094.616	81.831	87.041	81.777	87.063	80.528	85.976	2.605	2.132	2.940	2.405	0	11632.583	2043	207367.000	5
6	5.554	2016.172	83.015	87.752	82.992	87.759	81.712	86.686	2.605	2.132	2.940	2.405	0	11196.937	2000	199601.000	6
7	5.554	2178.909	83.015	87.752	82.929	87.756	81.712	86.686	2.605	2.132	2.940	2.405	0	12100.709	2062	215712.000	7
8	5.554	2442.960	83.252	87.989	83.181	88.001	81.949	86.923	2.605	2.132	2.940	2.405	0	13567.130	2312	241853.000	8
9	5.554	2173.182	84.199	88.462	84.142	88.464	82.897	87.397	2.605	2.132	2.940	2.405	0	12068.902	2119	215145.000	9
10	5.554	1942.646	85.383	88.936	85.349	88.922	84.081	87.870	2.605	2.132	2.940	2.405	0	10788.609	1940	192322.000	10
11	5.554	1962.889	85.857	89.410	85.825	89.404	84.554	88.344	2.605	2.132	2.940	2.405	0	10901.027	1959	194326.000	11
12	5.554	2112.697	85.857	89.647	85.808	89.644	84.554	88.581	2.605	2.132	2.940	2.405	0	11732.996	2020	209157.000	12
13	5.554	2452.707	85.857	89.647	85.776	89.635	84.554	88.581	2.605	2.132	2.940	2.405	0	13621.263	2181	242818.000	13
14	5.554	2420.636	86.804	89.884	86.721	89.918	85.502	88.818	2.605	2.132	2.940	2.405	0	13443.157	2148	239643.000	14
15	5.554	2270.374	87.278	90.594	87.193	90.597	85.976	89.528	2.605	2.132	2.940	2.405	0	12608.664	2142	224767.000	15
16	5.554	2100.626	87.515	91.068	87.449	91.075	86.212	90.002	2.605	2.132	2.940	2.405	0	11665.960	2033	207962.000	16
17	5.554	2158.687	87.515	91.305	87.426	91.319	86.212	90.239	2.605	2.132	2.940	2.405	0	11988.403	2124	213710.000	17
18	5.554	1971.455	88.462	91.541	88.420	91.527	87.160	90.476	2.605	2.132	2.940	2.405	0	10948.597	1948	195174.000	18
19	5.554	1932.394	88.462	91.778	88.438	91.780	87.160	90.712	2.605	2.132	2.940	2.405	0	10731.671	1894	191307.000	19
20	5.554	1981.323	88.462	91.778	88.409	91.792	87.160	90.712	2.605	2.132	2.940	2.405	0	11003.403	1935	196151.000	20
21	5.554	1988.899	88.699	92.252	88.662	92.253	87.397	91.186	2.605	2.132	2.940	2.405	0	11045.476	1940	196901.000	21
22	5.554	2012.505	88.936	92.489	88.884	92.506	87.633	91.423	2.605	2.132	2.940	2.405	0	11176.574	1990	199238.000	22
23	5.554	1985.323	89.173	92.726	89.130	92.728	87.870	91.660	2.605	2.132	2.940	2.405	0	11025.618	1957	196547.000	23
24	5.554	2006.596	89.173	92.726	89.112	92.730	87.870	91.660	2.605	2.132	2.940	2.405	0	11143.757	1950	198653.000	24
25	5.554	1943.828	89.647	92.252	89.600	92.254	88.344	91.186	2.605	2.132	2.940	2.405	0	10795.173	1910	192439.000	25
26	5.554	1855.061	90.120	92.015	90.108	92.028	88.818	90.949	2.605	2.132	2.940	2.405	0	10302.196	1833	183651.000	26
27	5.554	1707.667	90.594	92.015	90.559	91.942	89.291	90.949	2.605	2.132	2.940	2.405	0	9483.634	1732	169059.000	27
28	5.554	1861.929	90.120	92.252	90.093	92.261	88.818	91.186	2.605	2.132	2.940	2.405	0	10340.342	1859	184331.000	28
29	5.554	1818.030	90.594	92.252	90.588	92.248	89.291	91.186	2.605	2.132	2.940	2.405	0	10096.546	1800	179985.000	29
30	5.554	1817.818	90.831	92.252	90.823	92.256	89.528	91.186	2.605	2.132	2.940	2.405	0	10095.368	1804	179964.000	30
31	5.554	1826.283	90.831	92.252	90.827	92.250	89.528	91.186	2.605	2.132	2.940	2.405	0	10142.377	1784	180802.000	31
32	5.554	1816.000	91.068	92.252	91.050	92.252	89.765	91.186	2.605	2.132	2.940	2.405	0	10085.270	1783	179784.000	32
33	5.554	1807.040	91.068	92.252	91.051	92.255	89.765	91.186	2.605	2.132	2.940	2.405	0	10035.513	1790	178897.000	33
