## Supplementary Code 1 for "Engineering combinatorial and dynamic decoders using synthetic immediate-early genes": Sq_1-XY_5-C_R-cell_1-spot_6.txt

	Area	Mean	X	Y	XM	YM	BX	BY	Width	Height	Major	Minor	Angle	IntDen	Median	RawIntDen	Slice
1	5.554	1924.657	77.804	87.989	77.787	87.997	76.502	86.923	2.605	2.132	2.940	2.405	0	10688.701	1921	190541.000	1
2	5.554	1910.525	81.120	88.226	81.127	88.225	79.818	87.160	2.605	2.132	2.940	2.405	0	10610.222	1901	189142.000	2
3	5.554	2245.374	83.725	89.884	83.746	89.896	82.423	88.818	2.605	2.132	2.940	2.405	0	12469.824	2213	222292.000	3
4	5.554	2337.879	86.568	90.831	86.571	90.822	85.265	89.765	2.605	2.132	2.940	2.405	0	12983.557	2298	231450.000	4
5	5.554	2259.101	88.936	92.015	88.918	92.003	87.633	90.949	2.605	2.132	2.940	2.405	0	12546.060	2264	223651.000	5
6	5.554	2195.444	89.884	92.489	89.876	92.507	88.581	91.423	2.605	2.132	2.940	2.405	0	12192.539	2170	217349.000	6
7	5.554	2096.869	90.357	92.726	90.352	92.726	89.055	91.660	2.605	2.132	2.940	2.405	0	11645.092	2082	207590.000	7
8	5.554	2154.414	91.068	93.673	91.038	93.691	89.765	92.607	2.605	2.132	2.940	2.405	0	11964.675	2123	213287.000	8
9	5.554	2113.313	91.778	94.384	91.760	94.388	90.476	93.318	2.605	2.132	2.940	2.405	0	11736.418	2090	209218.000	9
10	5.554	2136.455	91.305	94.620	91.277	94.641	90.002	93.555	2.605	2.132	2.940	2.405	0	11864.935	2032	211509.000	10
11	5.554	2215.444	91.541	95.331	91.532	95.361	90.239	94.265	2.605	2.132	2.940	2.405	0	12303.610	2069	219329.000	11
12	5.554	2153.222	91.778	96.278	91.766	96.282	90.476	95.213	2.605	2.132	2.940	2.405	0	11958.055	2067	213169.000	12
13	5.554	2200.182	92.252	96.042	92.267	96.065	90.949	94.976	2.605	2.132	2.940	2.405	0	12218.848	1970	217818.000	13
14	5.554	2329.747	92.726	96.515	92.801	96.548	91.423	95.449	2.605	2.132	2.940	2.405	0	12938.399	2024	230645.000	14
15	5.554	2071.343	93.436	97.226	93.434	97.226	92.134	96.160	2.605	2.132	2.940	2.405	0	11503.336	1972	205063.000	15
16	5.554	1986.616	93.910	97.226	93.914	97.226	92.607	96.160	2.605	2.132	2.940	2.405	0	11032.798	1932	196675.000	16
17	5.554	2062.152	94.384	96.989	94.407	96.996	93.081	95.923	2.605	2.132	2.940	2.405	0	11452.288	2043	204153.000	17
18	5.554	2001.455	95.094	96.989	95.080	97.001	93.791	95.923	2.605	2.132	2.940	2.405	0	11115.204	1960	198144.000	18
19	5.554	1945.212	95.331	97.226	95.323	97.228	94.028	96.160	2.605	2.132	2.940	2.405	0	10802.858	1920	192576.000	19
20	5.554	2046.768	95.568	97.226	95.549	97.201	94.265	96.160	2.605	2.132	2.940	2.405	0	11366.853	2001	202630.000	20
21	5.554	1933.242	96.278	97.463	96.272	97.468	94.976	96.397	2.605	2.132	2.940	2.405	0	10736.384	1915	191391.000	21
22	5.554	1921.818	96.752	97.699	96.750	97.715	95.449	96.634	2.605	2.132	2.940	2.405	0	10672.938	1899	190260.000	22
23	5.554	1854.313	96.042	97.699	96.051	97.709	94.739	96.634	2.605	2.132	2.940	2.405	0	10298.045	1812	183577.000	23
24	5.554	1815.192	96.515	97.699	96.519	97.692	95.213	96.634	2.605	2.132	2.940	2.405	0	10080.783	1785	179704.000	24
25	5.554	1874.758	96.515	97.699	96.507	97.680	95.213	96.634	2.605	2.132	2.940	2.405	0	10411.584	1876	185601.000	25
26	5.554	1816.263	96.752	97.699	96.744	97.692	95.449	96.634	2.605	2.132	2.940	2.405	0	10086.729	1814	179810.000	26
27	5.554	1766.768	96.752	97.699	96.758	97.705	95.449	96.634	2.605	2.132	2.940	2.405	0	9811.856	1769	174910.000	27
28	5.554	1781.768	96.042	97.463	96.063	97.445	94.739	96.397	2.605	2.132	2.940	2.405	0	9895.159	1791	176395.000	28
29	5.554	1713.768	96.515	97.699	96.519	97.699	95.213	96.634	2.605	2.132	2.940	2.405	0	9517.517	1704	169663.000	29
30	5.554	1760.111	97.463	97.936	97.462	97.934	96.160	96.871	2.605	2.132	2.940	2.405	0	9774.888	1736	174251.000	30
31	5.554	1713.717	97.699	97.936	97.683	97.922	96.397	96.871	2.605	2.132	2.940	2.405	0	9517.236	1695	169658.000	31
32	5.554	1722.172	97.936	97.936	97.939	97.926	96.634	96.871	2.605	2.132	2.940	2.405	0	9564.189	1701	170495.000	32
33	5.554	1733.131	98.410	97.936	98.420	97.932	97.107	96.871	2.605	2.132	2.940	2.405	0	9625.054	1734	171580.000	33
