## Supplementary Code 1 for "Engineering combinatorial and dynamic decoders using synthetic immediate-early genes": Sq_1-XY_5-C_R-cell_1-spot_7.txt

	Area	Mean	X	Y	XM	YM	BX	BY	Width	Height	Major	Minor	Angle	IntDen	Median	RawIntDen	Slice
1	5.554	1961.020	78.278	73.778	78.270	73.771	76.975	72.712	2.605	2.132	2.940	2.405	0	10890.649	1963	194141.000	1
2	5.554	1943.465	82.778	76.857	82.801	76.851	81.475	75.791	2.605	2.132	2.940	2.405	0	10793.153	1937	192403.000	2
3	5.554	2051.131	84.910	77.804	84.917	77.806	83.607	76.738	2.605	2.132	2.940	2.405	0	11391.087	2034	203062.000	3
4	5.554	2108.657	86.568	78.752	86.584	78.748	85.265	77.686	2.605	2.132	2.940	2.405	0	11710.557	2101	208757.000	4
5	5.554	1998.081	88.462	79.462	88.443	79.465	87.160	78.396	2.605	2.132	2.940	2.405	0	11096.468	1999	197810.000	5
6	5.554	2033.354	89.410	80.173	89.409	80.175	88.107	79.107	2.605	2.132	2.940	2.405	0	11292.357	2022	201302.000	6
7	5.554	2000.010	90.594	80.883	90.586	80.880	89.291	79.818	2.605	2.132	2.940	2.405	0	11107.182	1982	198001.000	7
8	5.554	1962.394	91.068	81.120	91.063	81.106	89.765	80.054	2.605	2.132	2.940	2.405	0	10898.278	1954	194277.000	8
9	5.554	1937.899	91.305	81.357	91.308	81.356	90.002	80.291	2.605	2.132	2.940	2.405	0	10762.244	1917	191852.000	9
10	5.554	1921.707	92.489	82.304	92.494	82.299	91.186	81.239	2.605	2.132	2.940	2.405	0	10672.321	1889	190249.000	10
11	5.554	1970.232	92.489	81.831	92.503	81.829	91.186	80.765	2.605	2.132	2.940	2.405	0	10941.809	1892	195053.000	11
12	5.554	2123.818	92.489	82.304	92.581	82.321	91.186	81.239	2.605	2.132	2.940	2.405	0	11794.758	1949	210258.000	12
13	5.554	2060.354	93.199	82.778	93.212	82.802	91.897	81.712	2.605	2.132	2.940	2.405	0	11442.303	1905	203975.000	13
14	5.554	1965.414	93.910	83.725	93.914	83.745	92.607	82.660	2.605	2.132	2.940	2.405	0	10915.051	1901	194576.000	14
15	5.554	2115.152	93.910	83.725	93.935	83.727	92.607	82.660	2.605	2.132	2.940	2.405	0	11746.627	1917	209400.000	15
16	5.554	2021.899	94.620	83.962	94.614	83.968	93.318	82.897	2.605	2.132	2.940	2.405	0	11228.743	1998	200168.000	16
17	5.554	2170.131	94.620	83.962	94.596	83.962	93.318	82.897	2.605	2.132	2.940	2.405	0	12051.961	1972	214843.000	17
18	5.554	2097.404	94.620	84.199	94.643	84.213	93.318	83.133	2.605	2.132	2.940	2.405	0	11648.065	1948	207643.000	18
19	5.554	1950.919	94.620	84.436	94.643	84.439	93.318	83.370	2.605	2.132	2.940	2.405	0	10834.553	1948	193141.000	19
20	5.554	1939.364	95.331	84.673	95.314	84.685	94.028	83.607	2.605	2.132	2.940	2.405	0	10770.378	1916	191997.000	20
21	5.554	1908.253	95.568	84.910	95.537	84.923	94.265	83.844	2.605	2.132	2.940	2.405	0	10597.601	1886	188917.000	21
22	5.554	1897.596	95.568	84.910	95.543	84.921	94.265	83.844	2.605	2.132	2.940	2.405	0	10538.419	1841	187862.000	22
23	5.554	1932.283	95.805	85.147	95.773	85.150	94.502	84.081	2.605	2.132	2.940	2.405	0	10731.054	1918	191296.000	23
24	5.554	1948.434	95.805	85.147	95.796	85.147	94.502	84.081	2.605	2.132	2.940	2.405	0	10820.753	1920	192895.000	24
25	5.554	1858.071	95.805	85.147	95.791	85.135	94.502	84.081	2.605	2.132	2.940	2.405	0	10318.913	1843	183949.000	25
26	5.554	1858.798	96.042	85.383	96.034	85.376	94.739	84.318	2.605	2.132	2.940	2.405	0	10322.952	1857	184021.000	26
27	5.554	1806.293	96.042	85.383	96.014	85.385	94.739	84.318	2.605	2.132	2.940	2.405	0	10031.362	1801	178823.000	27
28	5.554	1870.485	96.042	85.383	96.033	85.381	94.739	84.318	2.605	2.132	2.940	2.405	0	10387.855	1857	185178.000	28
29	5.554	1857.525	96.752	85.383	96.733	85.409	95.449	84.318	2.605	2.132	2.940	2.405	0	10315.883	1860	183895.000	29
30	5.554	1827.727	96.989	85.383	96.974	85.392	95.686	84.318	2.605	2.132	2.940	2.405	0	10150.399	1806	180945.000	30
31	5.554	1820.717	97.226	85.383	97.221	85.390	95.923	84.318	2.605	2.132	2.940	2.405	0	10111.467	1830	180251.000	31
32	5.554	1828.010	97.226	85.383	97.199	85.386	95.923	84.318	2.605	2.132	2.940	2.405	0	10151.969	1841	180973.000	32
33	5.554	1769.212	97.226	85.147	97.216	85.154	95.923	84.081	2.605	2.132	2.940	2.405	0	9825.431	1739	175152.000	33
