## Supplementary Code 1 for "Engineering combinatorial and dynamic decoders using synthetic immediate-early genes": Sq_1-XY_5-C_R-cell_1-spot_8.txt

	Area	Mean	X	Y	XM	YM	BX	BY	Width	Height	Major	Minor	Angle	IntDen	Median	RawIntDen	Slice
1	5.554	1912.879	78.989	87.989	78.988	87.993	77.686	86.923	2.605	2.132	2.940	2.405	0	10623.293	1907	189375.000	1
2	5.554	1991.242	82.068	89.647	82.058	89.655	80.765	88.581	2.605	2.132	2.940	2.405	0	11058.490	1977	197133.000	2
3	5.554	2149.434	86.094	91.068	86.090	91.073	84.791	90.002	2.605	2.132	2.940	2.405	0	11937.019	2135	212794.000	3
4	5.554	2347.303	87.041	91.541	87.014	91.536	85.739	90.476	2.605	2.132	2.940	2.405	0	13035.895	2298	232383.000	4
5	5.554	2164.394	89.647	92.726	89.632	92.723	88.344	91.660	2.605	2.132	2.940	2.405	0	12020.098	2185	214275.000	5
6	5.554	2203.687	90.831	93.436	90.818	93.443	89.528	92.370	2.605	2.132	2.940	2.405	0	12238.314	2184	218165.000	6
7	5.554	2078.444	92.015	93.673	92.004	93.687	90.712	92.607	2.605	2.132	2.940	2.405	0	11542.772	2064	205766.000	7
8	5.554	2185.020	92.963	94.857	92.950	94.880	91.660	93.791	2.605	2.132	2.940	2.405	0	12134.647	2099	216317.000	8
9	5.554	2215.677	93.673	95.805	93.673	95.831	92.370	94.739	2.605	2.132	2.940	2.405	0	12304.900	2121	219352.000	9
10	5.554	2118.990	93.910	96.042	93.898	96.082	92.607	94.976	2.605	2.132	2.940	2.405	0	11767.944	2067	209780.000	10
11	5.554	2116.646	94.384	96.752	94.382	96.815	93.081	95.686	2.605	2.132	2.940	2.405	0	11754.929	2075	209548.000	11
12	5.554	2011.081	95.331	97.226	95.309	97.276	94.028	96.160	2.605	2.132	2.940	2.405	0	11168.664	1953	199097.000	12
13	5.554	1998.283	95.331	97.226	95.311	97.265	94.028	96.160	2.605	2.132	2.940	2.405	0	11097.590	1970	197830.000	13
14	5.554	2055.909	95.568	97.226	95.574	97.284	94.265	96.160	2.605	2.132	2.940	2.405	0	11417.621	1922	203535.000	14
15	5.554	2183.515	96.278	97.936	96.284	97.984	94.976	96.871	2.605	2.132	2.940	2.405	0	12126.289	2034	216168.000	15
16	5.554	2286.980	96.752	98.410	96.741	98.451	95.449	97.344	2.605	2.132	2.940	2.405	0	12700.886	2139	226411.000	16
17	5.554	2390.586	96.989	98.410	96.969	98.418	95.686	97.344	2.605	2.132	2.940	2.405	0	13276.269	2163	236668.000	17
18	5.554	2211.192	97.463	98.410	97.434	98.425	96.160	97.344	2.605	2.132	2.940	2.405	0	12279.994	2165	218908.000	18
19	5.554	2130.010	97.699	98.173	97.694	98.197	96.397	97.107	2.605	2.132	2.940	2.405	0	11829.145	2026	210871.000	19
20	5.554	1999.222	98.173	97.936	98.160	97.948	96.871	96.871	2.605	2.132	2.940	2.405	0	11102.807	1914	197923.000	20
21	5.554	1882.758	98.884	98.173	98.875	98.192	97.581	97.107	2.605	2.132	2.940	2.405	0	10456.013	1865	186393.000	21
22	5.554	1898.848	99.121	98.410	99.110	98.441	97.818	97.344	2.605	2.132	2.940	2.405	0	10545.375	1871	187986.000	22
23	5.554	1801.818	99.357	97.936	99.335	97.942	98.055	96.871	2.605	2.132	2.940	2.405	0	10006.511	1775	178380.000	23
24	5.554	1774.333	99.831	97.936	99.834	97.927	98.528	96.871	2.605	2.132	2.940	2.405	0	9853.872	1754	175659.000	24
25	5.554	1809.889	100.068	97.936	100.064	97.937	98.765	96.871	2.605	2.132	2.940	2.405	0	10051.332	1805	179179.000	25
26	5.554	1740.374	100.305	97.936	100.268	97.940	99.002	96.871	2.605	2.132	2.940	2.405	0	9665.275	1735	172297.000	26
27	5.554	1777.899	100.778	97.936	100.789	97.981	99.476	96.871	2.605	2.132	2.940	2.405	0	9873.674	1751	176012.000	27
28	5.554	1658.768	100.305	97.699	100.268	97.701	99.002	96.634	2.605	2.132	2.940	2.405	0	9212.071	1665	164218.000	28
29	5.554	1610.848	100.542	97.699	100.499	97.706	99.239	96.634	2.605	2.132	2.940	2.405	0	8945.949	1630	159474.000	29
30	5.554	1684.545	100.778	97.699	100.744	97.712	99.476	96.634	2.605	2.132	2.940	2.405	0	9355.229	1663	166770.000	30
31	5.554	1688.313	100.778	97.699	100.749	97.709	99.476	96.634	2.605	2.132	2.940	2.405	0	9376.153	1695	167143.000	31
32	5.554	1820.747	101.252	97.699	101.239	97.771	99.950	96.634	2.605	2.132	2.940	2.405	0	10111.636	1700	180254.000	32
33	5.554	1729.010	101.489	97.699	101.436	97.721	100.186	96.634	2.605	2.132	2.940	2.405	0	9602.166	1704	171172.000	33
