## Supplementary Code 2 for "Engineering combinatorial and dynamic decoders using synthetic immediate-early genes": XY_7-V5-cell_1.txt

	Area	Mean	X	Y	XM	YM	BX	BY	Width	Height	Major	Minor	Angle	IntDen	Median	RawIntDen	Slice
1	131.042	2286.284	47.251	32.211	47.302	32.250	40.501	26.053	13.500	12.316	13.511	12.349	0	299598.455	2283	5340760.000	1
2	131.042	2281.318	47.251	32.211	47.292	32.231	40.501	26.053	13.500	12.316	13.511	12.349	0	298947.622	2284	5329158.000	2
3	131.042	2292.335	47.251	32.211	47.287	32.256	40.501	26.053	13.500	12.316	13.511	12.349	0	300391.380	2297	5354895.000	3
4	131.042	2286.104	47.488	32.211	47.516	32.258	40.738	26.053	13.500	12.316	13.511	12.349	0	299574.838	2283	5340339.000	4
5	131.042	2304.030	47.488	32.211	47.516	32.253	40.738	26.053	13.500	12.316	13.511	12.349	0	301923.827	2304	5382213.000	5
6	131.042	2312.342	47.725	31.974	47.747	32.004	40.975	25.816	13.500	12.316	13.511	12.349	0	303013.111	2314	5401631.000	6
7	131.042	2309.717	47.725	31.974	47.769	32.004	40.975	25.816	13.500	12.316	13.511	12.349	0	302669.183	2306	5395500.000	7
8	131.042	2340.993	47.725	31.738	47.777	31.752	40.975	25.579	13.500	12.316	13.511	12.349	0	306767.544	2340	5468559.000	8
9	131.042	2315.175	47.251	31.738	47.292	31.754	40.501	25.579	13.500	12.316	13.511	12.349	0	303384.302	2309	5408248.000	9
10	131.042	2315.142	47.251	31.738	47.279	31.744	40.501	25.579	13.500	12.316	13.511	12.349	0	303379.982	2311	5408171.000	10
11	131.042	2331.072	47.251	31.738	47.263	31.740	40.501	25.579	13.500	12.316	13.511	12.349	0	305467.505	2332	5445384.000	11
12	131.042	2332.676	47.251	31.738	47.264	31.748	40.501	25.579	13.500	12.316	13.511	12.349	0	305677.643	2332	5449130.000	12
13	131.042	2319.543	47.251	31.738	47.286	31.755	40.501	25.579	13.500	12.316	13.511	12.349	0	303956.712	2319	5418452.000	13
14	131.042	2360.000	48.909	31.738	48.945	31.750	42.159	25.579	13.500	12.316	13.511	12.349	0	309258.345	2365	5512961.000	14
15	131.042	2347.900	49.146	31.738	49.181	31.745	42.396	25.579	13.500	12.316	13.511	12.349	0	307672.662	2355	5484694.000	15
16	131.042	2333.169	49.146	31.738	49.193	31.741	42.396	25.579	13.500	12.316	13.511	12.349	0	305742.322	2338	5450283.000	16
17	131.042	2344.091	50.330	31.738	50.363	31.763	43.580	25.579	13.500	12.316	13.511	12.349	0	307173.571	2349	5475797.000	17
18	131.042	2370.176	52.225	31.738	52.227	31.758	45.475	25.579	13.500	12.316	13.511	12.349	0	310591.705	2371	5536730.000	18
19	131.042	2368.284	52.462	32.211	52.474	32.233	45.712	26.053	13.500	12.316	13.511	12.349	0	310343.814	2366	5532311.000	19
20	131.042	2377.811	52.462	32.211	52.476	32.203	45.712	26.053	13.500	12.316	13.511	12.349	0	311592.300	2379	5554567.000	20
21	131.042	2373.660	52.462	32.211	52.469	32.202	45.712	26.053	13.500	12.316	13.511	12.349	0	311048.275	2374	5544869.000	21
22	131.042	2396.685	52.462	32.211	52.462	32.213	45.712	26.053	13.500	12.316	13.511	12.349	0	314065.599	2404	5598657.000	22
23	131.042	2390.440	52.462	32.211	52.478	32.237	45.712	26.053	13.500	12.316	13.511	12.349	0	313247.149	2393	5584067.000	23
24	131.042	2401.410	52.462	32.685	52.475	32.704	45.712	26.527	13.500	12.316	13.511	12.349	0	314684.681	2407	5609693.000	24
25	131.042	2405.033	52.462	32.685	52.479	32.684	45.712	26.527	13.500	12.316	13.511	12.349	0	315159.482	2408	5618157.000	25
26	131.042	2419.314	52.462	32.685	52.465	32.686	45.712	26.527	13.500	12.316	13.511	12.349	0	317030.921	2431	5651518.000	26
27	131.042	2418.884	52.462	32.685	52.495	32.681	45.712	26.527	13.500	12.316	13.511	12.349	0	316974.544	2424	5650513.000	27
28	131.042	2436.630	53.172	32.448	53.204	32.448	46.422	26.290	13.500	12.316	13.511	12.349	0	319299.972	2436	5691967.000	28
29	131.042	2437.887	53.172	32.211	53.196	32.222	46.422	26.053	13.500	12.316	13.511	12.349	0	319464.672	2457	5694903.000	29
30	131.042	2428.535	53.172	32.211	53.190	32.205	46.422	26.053	13.500	12.316	13.511	12.349	0	318239.241	2428	5673058.000	30
31	131.042	2417.262	53.172	32.211	53.184	32.219	46.422	26.053	13.500	12.316	13.511	12.349	0	316762.050	2420	5646725.000	31
32	131.042	2433.051	53.172	32.211	53.195	32.230	46.422	26.053	13.500	12.316	13.511	12.349	0	318831.004	2438	5683607.000	32
33	131.042	2446.039	53.172	32.211	53.188	32.214	46.422	26.053	13.500	12.316	13.511	12.349	0	320532.919	2448	5713946.000	33
34	131.042	2452.967	53.409	32.448	53.409	32.457	46.659	26.290	13.500	12.316	13.511	12.349	0	321440.899	2460	5730132.000	34
35	131.042	2450.052	53.409	32.448	53.417	32.458	46.659	26.290	13.500	12.316	13.511	12.349	0	321058.881	2452	5723322.000	35
36	131.042	2425.306	53.409	32.448	53.422	32.453	46.659	26.290	13.500	12.316	13.511	12.349	0	317816.105	2431	5665515.000	36
37	131.042	2424.595	52.935	32.685	52.940	32.698	46.185	26.527	13.500	12.316	13.511	12.349	0	317722.984	2429	5663855.000	37
38	131.042	2427.088	52.699	32.685	52.702	32.705	45.948	26.527	13.500	12.316	13.511	12.349	0	318049.579	2426	5669677.000	38
39	131.042	2419.528	52.699	33.159	52.698	33.176	45.948	27.001	13.500	12.316	13.511	12.349	0	317058.969	2417	5652018.000	39
40	131.042	2419.307	52.699	33.395	52.717	33.420	45.948	27.237	13.500	12.316	13.511	12.349	0	317030.023	2419	5651502.000	40
41	131.042	2446.836	52.462	34.817	52.470	34.834	45.712	28.659	13.500	12.316	13.511	12.349	0	320637.483	2447	5715810.000	41
42	131.042	2437.295	52.225	35.290	52.234	35.291	45.475	29.132	13.500	12.316	13.511	12.349	0	319387.146	2435	5693521.000	42
43	131.042	2427.660	50.567	36.001	50.577	36.013	43.817	29.843	13.500	12.316	13.511	12.349	0	318124.524	2427	5671013.000	43
44	131.042	2406.970	49.619	36.238	49.633	36.252	42.869	30.080	13.500	12.316	13.511	12.349	0	315413.375	2414	5622683.000	44
45	131.042	2402.082	48.435	36.238	48.468	36.254	41.685	30.080	13.500	12.316	13.511	12.349	0	314772.752	2404	5611263.000	45
46	131.042	2420.885	48.198	36.474	48.243	36.493	41.448	30.316	13.500	12.316	13.511	12.349	0	317236.739	2427	5655187.000	46
47	131.042	2429.806	47.962	36.474	47.996	36.498	41.211	30.316	13.500	12.316	13.511	12.349	0	318405.736	2433	5676026.000	47
48	131.042	2433.702	47.962	36.474	47.981	36.478	41.211	30.316	13.500	12.316	13.511	12.349	0	318916.383	2442	5685129.000	48
49	131.042	2443.926	47.962	36.474	47.980	36.492	41.211	30.316	13.500	12.316	13.511	12.349	0	320256.082	2447	5709011.000	49
50	131.042	2425.300	46.777	36.474	46.821	36.488	40.027	30.316	13.500	12.316	13.511	12.349	0	317815.263	2426	5665500.000	50
51	131.042	2420.635	46.777	36.711	46.812	36.729	40.027	30.553	13.500	12.316	13.511	12.349	0	317204.035	2425	5654604.000	51
52	131.042	2414.860	46.540	36.711	46.562	36.734	39.790	30.553	13.500	12.316	13.511	12.349	0	316447.236	2420	5641113.000	52
53	131.042	2430.959	46.777	37.185	46.800	37.209	40.027	31.027	13.500	12.316	13.511	12.349	0	318556.860	2438	5678720.000	53
54	131.042	2430.318	47.251	37.659	47.285	37.672	40.501	31.501	13.500	12.316	13.511	12.349	0	318472.828	2440	5677222.000	54
55	131.042	2407.879	46.777	37.659	46.807	37.681	40.027	31.501	13.500	12.316	13.511	12.349	0	315532.412	2415	5624805.000	55
56	131.042	2409.892	46.777	37.659	46.816	37.679	40.027	31.501	13.500	12.316	13.511	12.349	0	315796.179	2412	5629507.000	56
57	131.042	2411.861	46.304	37.659	46.345	37.689	39.553	31.501	13.500	12.316	13.511	12.349	0	316054.279	2416	5634108.000	57
58	131.042	2400.198	45.356	37.659	45.404	37.675	38.606	31.501	13.500	12.316	13.511	12.349	0	314525.927	2412	5606863.000	58
59	131.042	2388.503	44.883	37.896	44.926	37.940	38.132	31.738	13.500	12.316	13.511	12.349	0	312993.368	2390	5579543.000	59
60	131.042	2399.062	44.883	39.080	44.934	39.126	38.132	32.922	13.500	12.316	13.511	12.349	0	314376.991	2395	5604208.000	60
61	131.042	2416.800	46.067	39.553	46.111	39.589	39.317	33.395	13.500	12.316	13.511	12.349	0	316701.465	2411	5645645.000	61
