## Supplementary Code 2 for "Engineering combinatorial and dynamic decoders using synthetic immediate-early genes": XY_7-V5-cell_2.txt

	Area	Mean	X	Y	XM	YM	BX	BY	Width	Height	Major	Minor	Angle	IntDen	Median	RawIntDen	Slice
1	63.670	2240.474	77.331	19.066	77.318	19.056	72.712	14.685	9.237	8.763	9.275	8.741	0	142650.165	2239	2542938.000	1
2	63.670	2252.482	77.331	19.066	77.320	19.071	72.712	14.685	9.237	8.763	9.275	8.741	0	143414.706	2249	2556567.000	2
3	63.670	2256.647	78.989	19.066	78.960	19.071	74.370	14.685	9.237	8.763	9.275	8.741	0	143679.874	2261	2561294.000	3
4	63.670	2235.568	79.225	19.066	79.208	19.077	74.607	14.685	9.237	8.763	9.275	8.741	0	142337.819	2234	2537370.000	4
5	63.670	2237.270	79.225	19.066	79.210	19.079	74.607	14.685	9.237	8.763	9.275	8.741	0	142446.198	2235	2539302.000	5
6	63.670	2237.386	79.225	19.066	79.224	19.060	74.607	14.685	9.237	8.763	9.275	8.741	0	142453.547	2241	2539433.000	6
7	63.670	2253.462	79.462	19.066	79.453	19.054	74.844	14.685	9.237	8.763	9.275	8.741	0	143477.085	2251	2557679.000	7
8	63.670	2277.077	79.462	19.066	79.455	19.041	74.844	14.685	9.237	8.763	9.275	8.741	0	144980.642	2273	2584482.000	8
9	63.670	2265.484	79.462	19.066	79.439	19.036	74.844	14.685	9.237	8.763	9.275	8.741	0	144242.523	2266	2571324.000	9
10	63.670	2274.632	79.462	19.066	79.445	19.015	74.844	14.685	9.237	8.763	9.275	8.741	0	144824.974	2271	2581707.000	10
11	63.670	2264.441	79.225	19.303	79.197	19.267	74.607	14.921	9.237	8.763	9.275	8.741	0	144176.161	2270	2570141.000	11
12	63.670	2272.048	78.278	20.014	78.260	19.977	73.659	15.632	9.237	8.763	9.275	8.741	0	144660.443	2280	2578774.000	12
13	63.670	2241.085	75.436	22.382	75.424	22.415	70.817	18.000	9.237	8.763	9.275	8.741	0	142689.096	2239	2543632.000	13
14	63.670	2250.822	75.436	22.382	75.451	22.388	70.817	18.000	9.237	8.763	9.275	8.741	0	143309.020	2244	2554683.000	14
15	63.670	2267.838	75.673	21.908	75.662	21.889	71.054	17.527	9.237	8.763	9.275	8.741	0	144392.413	2261	2573996.000	15
16	63.670	2276.041	76.620	21.908	76.600	21.873	72.002	17.527	9.237	8.763	9.275	8.741	0	144914.729	2290	2583307.000	16
17	63.670	2274.344	76.857	21.908	76.846	21.872	72.238	17.527	9.237	8.763	9.275	8.741	0	144806.687	2284	2581381.000	17
18	63.670	2291.774	76.857	21.908	76.852	21.864	72.238	17.527	9.237	8.763	9.275	8.741	0	145916.445	2297	2601164.000	18
19	63.670	2315.830	77.567	22.382	77.566	22.342	72.949	18.000	9.237	8.763	9.275	8.741	0	147448.051	2317	2628467.000	19
20	63.670	2287.929	78.752	23.093	78.760	23.031	74.133	18.711	9.237	8.763	9.275	8.741	0	145671.584	2285	2596799.000	20
21	63.670	2276.389	79.225	23.566	79.214	23.521	74.607	19.185	9.237	8.763	9.275	8.741	0	144936.831	2278	2583701.000	21
22	63.670	2289.283	79.699	23.566	79.697	23.520	75.081	19.185	9.237	8.763	9.275	8.741	0	145757.804	2305	2598336.000	22
23	63.670	2290.708	79.936	23.566	79.948	23.520	75.317	19.185	9.237	8.763	9.275	8.741	0	145848.569	2282	2599954.000	23
24	63.670	2287.060	80.173	23.566	80.151	23.523	75.554	19.185	9.237	8.763	9.275	8.741	0	145616.273	2285	2595813.000	24
25	63.670	2309.944	80.883	24.277	80.870	24.251	76.265	19.895	9.237	8.763	9.275	8.741	0	147073.269	2312	2621786.000	25
26	63.670	2297.855	81.831	24.751	81.845	24.734	77.212	20.369	9.237	8.763	9.275	8.741	0	146303.568	2295	2608065.000	26
27	63.670	2300.155	82.068	24.751	82.109	24.735	77.449	20.369	9.237	8.763	9.275	8.741	0	146450.036	2309	2610676.000	27
28	63.670	2287.515	81.831	24.751	81.897	24.741	77.212	20.369	9.237	8.763	9.275	8.741	0	145645.218	2286	2596329.000	28
29	63.670	2297.633	80.646	24.514	80.701	24.489	76.028	20.132	9.237	8.763	9.275	8.741	0	146289.488	2301	2607814.000	29
30	63.670	2275.847	79.936	24.277	80.004	24.267	75.317	19.895	9.237	8.763	9.275	8.741	0	144902.331	2274	2583086.000	30
31	63.670	2261.022	79.462	24.040	79.527	24.020	74.844	19.658	9.237	8.763	9.275	8.741	0	143958.450	2276	2566260.000	31
32	63.670	2263.051	78.752	24.040	78.806	24.029	74.133	19.658	9.237	8.763	9.275	8.741	0	144087.640	2264	2568563.000	32
33	63.670	2268.553	77.567	23.803	77.586	23.778	72.949	19.421	9.237	8.763	9.275	8.741	0	144437.964	2272	2574808.000	33
34	63.670	2287.566	75.673	23.329	75.649	23.285	71.054	18.948	9.237	8.763	9.275	8.741	0	145648.472	2294	2596387.000	34
35	63.670	2283.501	75.199	23.329	75.167	23.287	70.580	18.948	9.237	8.763	9.275	8.741	0	145389.698	2301	2591774.000	35
36	63.670	2263.345	74.725	23.329	74.695	23.293	70.107	18.948	9.237	8.763	9.275	8.741	0	144106.377	2265	2568897.000	36
37	63.670	2272.054	74.252	23.093	74.248	23.023	69.633	18.711	9.237	8.763	9.275	8.741	0	144660.835	2292	2578781.000	37
38	63.670	2256.084	74.015	23.093	74.018	23.025	69.396	18.711	9.237	8.763	9.275	8.741	0	143644.028	2260	2560655.000	38
39	63.670	2254.590	73.778	23.093	73.764	23.040	69.159	18.711	9.237	8.763	9.275	8.741	0	143548.945	2273	2558960.000	39
40	63.670	2272.051	73.778	23.093	73.766	23.041	69.159	18.711	9.237	8.763	9.275	8.741	0	144660.667	2278	2578778.000	40
41	63.670	2277.620	73.778	23.093	73.778	23.024	69.159	18.711	9.237	8.763	9.275	8.741	0	145015.254	2284	2585099.000	41
42	63.670	2290.339	73.541	23.093	73.542	23.023	68.923	18.711	9.237	8.763	9.275	8.741	0	145825.064	2294	2599535.000	42
43	63.670	2274.821	71.173	23.566	71.156	23.520	66.554	19.185	9.237	8.763	9.275	8.741	0	144837.035	2276	2581922.000	43
44	63.670	2264.030	70.936	23.566	70.941	23.535	66.317	19.185	9.237	8.763	9.275	8.741	0	144149.964	2269	2569674.000	44
45	63.670	2300.805	70.936	23.566	70.940	23.530	66.317	19.185	9.237	8.763	9.275	8.741	0	146491.436	2315	2611414.000	45
46	63.670	2298.752	70.462	23.566	70.477	23.526	65.844	19.185	9.237	8.763	9.275	8.741	0	146360.730	2300	2609084.000	46
47	63.670	2272.957	69.752	23.566	69.748	23.511	65.133	19.185	9.237	8.763	9.275	8.741	0	144718.334	2272	2579806.000	47
48	63.670	2274.902	69.041	23.566	69.024	23.505	64.422	19.185	9.237	8.763	9.275	8.741	0	144842.196	2275	2582014.000	48
49	63.670	2273.460	69.041	23.566	69.034	23.508	64.422	19.185	9.237	8.763	9.275	8.741	0	144750.366	2281	2580377.000	49
50	63.670	2269.324	69.041	23.566	69.027	23.498	64.422	19.185	9.237	8.763	9.275	8.741	0	144487.048	2274	2575683.000	50
51	63.670	2267.814	69.041	23.803	69.023	23.742	64.422	19.421	9.237	8.763	9.275	8.741	0	144390.899	2267	2573969.000	51
52	63.670	2266.039	69.041	23.803	69.041	23.747	64.422	19.421	9.237	8.763	9.275	8.741	0	144277.864	2278	2571954.000	52
53	63.670	2258.744	69.041	23.803	69.029	23.746	64.422	19.421	9.237	8.763	9.275	8.741	0	143813.384	2264	2563674.000	53
54	63.670	2281.557	69.041	23.803	69.025	23.735	64.422	19.421	9.237	8.763	9.275	8.741	0	145265.893	2289	2589567.000	54
55	63.670	2269.118	69.041	23.803	69.042	23.736	64.422	19.421	9.237	8.763	9.275	8.741	0	144473.921	2286	2575449.000	55
56	63.670	2271.297	69.041	23.803	69.040	23.738	64.422	19.421	9.237	8.763	9.275	8.741	0	144612.648	2276	2577922.000	56
57	63.670	2247.241	69.278	24.040	69.271	23.984	64.659	19.658	9.237	8.763	9.275	8.741	0	143081.043	2249	2550619.000	57
58	63.670	2256.780	69.278	24.277	69.284	24.209	64.659	19.895	9.237	8.763	9.275	8.741	0	143688.345	2264	2561445.000	58
59	63.670	2255.946	69.278	24.277	69.274	24.236	64.659	19.895	9.237	8.763	9.275	8.741	0	143635.277	2272	2560499.000	59
60	63.670	2246.863	69.278	24.514	69.280	24.460	64.659	20.132	9.237	8.763	9.275	8.741	0	143056.978	2255	2550190.000	60
61	63.670	2240.614	69.278	24.514	69.271	24.455	64.659	20.132	9.237	8.763	9.275	8.741	0	142659.084	2242	2543097.000	61
