## Supplementary Code 2 for "Engineering combinatorial and dynamic decoders using synthetic immediate-early genes": XY_7-V5-cell_3.txt

	Area	Mean	X	Y	XM	YM	BX	BY	Width	Height	Major	Minor	Angle	IntDen	Median	RawIntDen	Slice
1	97.832	2114.621	100.186	29.843	100.160	29.851	94.502	24.395	11.369	10.895	11.389	10.937	0	206878.579	2115	3687899.000	1
2	97.832	2145.736	100.186	29.843	100.146	29.844	94.502	24.395	11.369	10.895	11.389	10.937	0	209922.661	2145	3742164.000	2
3	97.832	2146.413	100.186	29.843	100.129	29.843	94.502	24.395	11.369	10.895	11.389	10.937	0	209988.911	2145	3743345.000	3
4	97.832	2142.845	100.186	29.843	100.132	29.846	94.502	24.395	11.369	10.895	11.389	10.937	0	209639.822	2149	3737122.000	4
5	97.832	2144.779	100.660	29.369	100.611	29.378	94.976	23.922	11.369	10.895	11.389	10.937	0	209828.980	2150	3740494.000	5
6	97.832	2138.328	101.607	29.132	101.571	29.149	95.923	23.685	11.369	10.895	11.389	10.937	0	209197.893	2139	3729244.000	6
7	97.832	2152.643	101.607	29.132	101.592	29.172	95.923	23.685	11.369	10.895	11.389	10.937	0	210598.401	2163	3754210.000	7
8	97.832	2161.139	101.607	29.369	101.565	29.361	95.923	23.922	11.369	10.895	11.389	10.937	0	211429.528	2161	3769026.000	8
9	97.832	2143.469	101.607	29.606	101.554	29.593	95.923	24.158	11.369	10.895	11.389	10.937	0	209700.855	2145	3738210.000	9
10	97.832	2138.603	101.844	29.606	101.788	29.599	96.160	24.158	11.369	10.895	11.389	10.937	0	209224.820	2138	3729724.000	10
11	97.832	2160.515	104.450	27.001	104.437	26.976	98.765	21.553	11.369	10.895	11.389	10.937	0	211368.551	2164	3767939.000	11
12	97.832	2176.662	104.450	27.001	104.416	26.973	98.765	21.553	11.369	10.895	11.389	10.937	0	212948.175	2172	3796098.000	12
13	97.832	2153.557	104.450	27.001	104.410	26.979	98.765	21.553	11.369	10.895	11.389	10.937	0	210687.819	2163	3755804.000	13
14	97.832	2152.652	104.450	26.764	104.423	26.735	98.765	21.316	11.369	10.895	11.389	10.937	0	210599.242	2158	3754225.000	14
15	97.832	2169.313	104.450	26.764	104.434	26.749	98.765	21.316	11.369	10.895	11.389	10.937	0	212229.241	2168	3783282.000	15
16	97.832	2151.779	104.686	26.764	104.654	26.743	99.002	21.316	11.369	10.895	11.389	10.937	0	210513.807	2149	3752702.000	16
17	97.832	2137.469	105.160	26.764	105.128	26.760	99.476	21.316	11.369	10.895	11.389	10.937	0	209113.861	2152	3727746.000	17
18	97.832	2163.165	105.160	26.764	105.101	26.757	99.476	21.316	11.369	10.895	11.389	10.937	0	211627.717	2171	3772559.000	18
19	97.832	2163.306	105.634	26.764	105.577	26.747	99.950	21.316	11.369	10.895	11.389	10.937	0	211641.517	2166	3772805.000	19
20	97.832	2163.144	106.108	26.764	106.073	26.802	100.423	21.316	11.369	10.895	11.389	10.937	0	211625.698	2161	3772523.000	20
21	97.832	2164.606	106.581	26.764	106.583	26.804	100.897	21.316	11.369	10.895	11.389	10.937	0	211768.688	2174	3775072.000	21
22	97.832	2147.346	106.818	26.764	106.825	26.806	101.134	21.316	11.369	10.895	11.389	10.937	0	210080.180	2151	3744972.000	22
23	97.832	2149.570	106.818	26.764	106.844	26.830	101.134	21.316	11.369	10.895	11.389	10.937	0	210297.723	2150	3748850.000	23
24	97.832	2152.589	107.292	26.764	107.299	26.868	101.607	21.316	11.369	10.895	11.389	10.937	0	210593.128	2151	3754116.000	24
25	97.832	2164.579	107.529	27.237	107.548	27.326	101.844	21.790	11.369	10.895	11.389	10.937	0	211766.108	2163	3775026.000	25
26	97.832	2170.739	107.529	27.474	107.528	27.548	101.844	22.027	11.369	10.895	11.389	10.937	0	212368.697	2163	3785768.000	26
27	97.832	2190.091	107.529	28.422	107.523	28.458	101.844	22.974	11.369	10.895	11.389	10.937	0	214262.013	2194	3819519.000	27
28	97.832	2217.565	107.765	28.659	107.750	28.678	102.081	23.211	11.369	10.895	11.389	10.937	0	216949.882	2222	3867434.000	28
29	97.832	2213.679	108.476	29.132	108.439	29.118	102.792	23.685	11.369	10.895	11.389	10.937	0	216569.659	2220	3860656.000	29
30	97.832	2183.696	108.713	29.606	108.689	29.590	103.029	24.158	11.369	10.895	11.389	10.937	0	213636.368	2181	3808366.000	30
31	97.832	2193.245	108.713	29.606	108.682	29.596	103.029	24.158	11.369	10.895	11.389	10.937	0	214570.601	2182	3825020.000	31
32	97.832	2206.952	108.713	29.369	108.683	29.369	103.029	23.922	11.369	10.895	11.389	10.937	0	215911.534	2209	3848924.000	32
33	97.832	2212.708	108.713	28.422	108.705	28.419	103.029	22.974	11.369	10.895	11.389	10.937	0	216474.631	2219	3858962.000	33
34	97.832	2227.722	108.713	27.948	108.717	27.956	103.029	22.500	11.369	10.895	11.389	10.937	0	217943.521	2221	3885147.000	34
35	97.832	2211.890	108.713	27.948	108.717	27.956	103.029	22.500	11.369	10.895	11.389	10.937	0	216394.638	2209	3857536.000	35
36	97.832	2190.889	108.713	27.948	108.708	27.966	103.029	22.500	11.369	10.895	11.389	10.937	0	214340.044	2194	3820910.000	36
37	97.832	2194.276	108.950	27.948	108.918	27.962	103.265	22.500	11.369	10.895	11.389	10.937	0	214671.462	2204	3826818.000	37
38	97.832	2187.108	109.660	27.948	109.648	27.957	103.976	22.500	11.369	10.895	11.389	10.937	0	213970.143	2185	3814316.000	38
39	97.832	2173.860	110.134	28.185	110.112	28.179	104.450	22.737	11.369	10.895	11.389	10.937	0	212674.031	2172	3791211.000	39
40	97.832	2195.495	110.134	28.185	110.123	28.190	104.450	22.737	11.369	10.895	11.389	10.937	0	214790.668	2188	3828943.000	40
41	97.832	2193.235	110.134	27.948	110.128	27.979	104.450	22.500	11.369	10.895	11.389	10.937	0	214569.591	2190	3825002.000	41
42	97.832	2214.802	110.134	27.237	110.120	27.265	104.450	21.790	11.369	10.895	11.389	10.937	0	216679.496	2211	3862614.000	42
43	97.832	2191.956	110.134	27.237	110.105	27.255	104.450	21.790	11.369	10.895	11.389	10.937	0	214444.496	2194	3822772.000	43
44	97.832	2201.862	110.371	26.527	110.339	26.538	104.686	21.079	11.369	10.895	11.389	10.937	0	215413.620	2202	3840048.000	44
45	97.832	2202.979	111.081	26.527	111.062	26.546	105.397	21.079	11.369	10.895	11.389	10.937	0	215522.897	2205	3841996.000	45
46	97.832	2198.968	111.081	26.290	111.058	26.304	105.397	20.843	11.369	10.895	11.389	10.937	0	215130.501	2197	3835001.000	46
47	97.832	2193.252	111.081	26.290	111.044	26.311	105.397	20.843	11.369	10.895	11.389	10.937	0	214571.274	2200	3825032.000	47
48	97.832	2208.652	111.081	26.290	111.060	26.297	105.397	20.843	11.369	10.895	11.389	10.937	0	216077.860	2210	3851889.000	48
49	97.832	2224.446	111.318	26.290	111.310	26.306	105.634	20.843	11.369	10.895	11.389	10.937	0	217622.985	2237	3879433.000	49
50	97.832	2231.759	111.318	26.290	111.318	26.295	105.634	20.843	11.369	10.895	11.389	10.937	0	218338.497	2241	3892188.000	50
51	97.832	2228.070	111.318	26.290	111.315	26.273	105.634	20.843	11.369	10.895	11.389	10.937	0	217977.571	2231	3885754.000	51
52	97.832	2240.683	111.318	26.290	111.318	26.268	105.634	20.843	11.369	10.895	11.389	10.937	0	219211.584	2242	3907752.000	52
53	97.832	2235.743	111.318	26.053	111.321	26.038	105.634	20.606	11.369	10.895	11.389	10.937	0	218728.200	2236	3899135.000	53
54	97.832	2241.901	111.318	25.816	111.315	25.810	105.634	20.369	11.369	10.895	11.389	10.937	0	219330.734	2244	3909876.000	54
55	97.832	2223.247	111.318	25.816	111.337	25.808	105.634	20.369	11.369	10.895	11.389	10.937	0	217505.687	2232	3877342.000	55
56	97.832	2227.751	111.318	25.816	111.325	25.804	105.634	20.369	11.369	10.895	11.389	10.937	0	217946.326	2230	3885197.000	56
57	97.832	2213.943	111.318	25.816	111.290	25.802	105.634	20.369	11.369	10.895	11.389	10.937	0	216595.520	2224	3861117.000	57
58	97.832	2232.001	111.318	25.816	111.323	25.809	105.634	20.369	11.369	10.895	11.389	10.937	0	218362.114	2233	3892609.000	58
59	97.832	2252.245	111.318	25.816	111.317	25.817	105.634	20.369	11.369	10.895	11.389	10.937	0	220342.660	2257	3927915.000	59
60	97.832	2224.564	111.318	25.816	111.296	25.801	105.634	20.369	11.369	10.895	11.389	10.937	0	217634.597	2235	3879640.000	60
61	97.832	2235.763	111.318	25.816	111.307	25.811	105.634	20.369	11.369	10.895	11.389	10.937	0	218730.163	2243	3899170.000	61
