## Supplementary Code 2 for "Engineering combinatorial and dynamic decoders using synthetic immediate-early genes": XY_7-V5-cell_4.txt

	Area	Mean	X	Y	XM	YM	BX	BY	Width	Height	Major	Minor	Angle	IntDen	Median	RawIntDen	Slice
1	96.991	1766.023	89.410	56.725	89.357	56.700	83.370	51.633	12.079	10.184	12.122	10.188	0	171288.319	1760	3053453	1
2	96.991	1773.444	89.410	56.725	89.351	56.722	83.370	51.633	12.079	10.184	12.122	10.188	0	172008.094	1769	3066284	2
3	96.991	1787.152	89.410	56.725	89.375	56.740	83.370	51.633	12.079	10.184	12.122	10.188	0	173337.640	1785	3089985	3
4	96.991	1785.473	89.410	56.725	89.358	56.722	83.370	51.633	12.079	10.184	12.122	10.188	0	173174.847	1780	3087083	4
5	96.991	1768.828	89.410	56.488	89.355	56.476	83.370	51.396	12.079	10.184	12.122	10.188	0	171560.443	1759	3058304	5
6	96.991	1786.231	89.647	56.488	89.584	56.506	83.607	51.396	12.079	10.184	12.122	10.188	0	173248.390	1776	3088394	6
7	96.991	1763.484	89.884	56.488	89.873	56.495	83.844	51.396	12.079	10.184	12.122	10.188	0	171042.111	1759	3049064	7
8	96.991	1767.736	89.884	56.488	89.875	56.512	83.844	51.396	12.079	10.184	12.122	10.188	0	171454.533	1766	3056416	8
9	96.991	1764.987	89.884	56.251	89.896	56.276	83.844	51.159	12.079	10.184	12.122	10.188	0	171187.850	1761	3051662	9
10	96.991	1758.363	89.884	56.014	89.893	56.022	83.844	50.922	12.079	10.184	12.122	10.188	0	170545.375	1752	3040209	10
11	96.991	1758.082	89.884	56.014	89.899	56.006	83.844	50.922	12.079	10.184	12.122	10.188	0	170518.112	1750	3039723	11
12	96.991	1750.842	89.884	55.778	89.898	55.761	83.844	50.685	12.079	10.184	12.122	10.188	0	169815.895	1747	3027205	12
13	96.991	1746.233	89.884	55.778	89.905	55.789	83.844	50.685	12.079	10.184	12.122	10.188	0	169368.861	1734	3019236	13
14	96.991	1757.630	89.884	55.778	89.899	55.783	83.844	50.685	12.079	10.184	12.122	10.188	0	170474.301	1751	3038942	14
15	96.991	1779.836	89.884	55.778	89.870	55.759	83.844	50.685	12.079	10.184	12.122	10.188	0	172628.130	1772	3077337	15
16	96.991	1788.142	89.647	55.778	89.633	55.760	83.607	50.685	12.079	10.184	12.122	10.188	0	173433.677	1781	3091697	16
17	96.991	1788.842	89.647	55.778	89.616	55.772	83.607	50.685	12.079	10.184	12.122	10.188	0	173501.554	1782	3092907	17
18	96.991	1783.445	89.647	55.778	89.600	55.792	83.607	50.685	12.079	10.184	12.122	10.188	0	172978.116	1777	3083576	18
19	96.991	1757.494	92.963	55.778	92.980	55.785	86.923	50.685	12.079	10.184	12.122	10.188	0	170461.118	1750	3038707	19
20	96.991	1763.859	93.436	55.778	93.465	55.789	87.397	50.685	12.079	10.184	12.122	10.188	0	171078.461	1759	3049712	20
21	96.991	1771.234	93.436	55.778	93.462	55.796	87.397	50.685	12.079	10.184	12.122	10.188	0	171793.749	1771	3062463	21
22	96.991	1769.542	93.910	55.778	93.948	55.792	87.870	50.685	12.079	10.184	12.122	10.188	0	171629.666	1766	3059538	22
23	96.991	1766.859	94.620	55.541	94.663	55.539	88.581	50.448	12.079	10.184	12.122	10.188	0	171369.434	1762	3054899	23
24	96.991	1770.950	94.857	55.304	94.886	55.320	88.818	50.212	12.079	10.184	12.122	10.188	0	171766.206	1765	3061972	24
25	96.991	1778.462	94.857	54.830	94.863	54.841	88.818	49.738	12.079	10.184	12.122	10.188	0	172494.788	1768	3074960	25
26	96.991	1772.386	94.857	53.883	94.875	53.878	88.818	48.791	12.079	10.184	12.122	10.188	0	171905.493	1768	3064455	26
27	96.991	1769.931	94.857	53.883	94.862	53.853	88.818	48.791	12.079	10.184	12.122	10.188	0	171667.419	1759	3060211	27
28	96.991	1779.422	94.384	54.356	94.385	54.355	88.344	49.264	12.079	10.184	12.122	10.188	0	172587.965	1777	3076621	28
29	96.991	1790.329	93.673	54.830	93.648	54.841	87.633	49.738	12.079	10.184	12.122	10.188	0	173645.834	1787	3095479	29
30	96.991	1772.475	92.489	55.541	92.445	55.559	86.449	50.448	12.079	10.184	12.122	10.188	0	171914.132	1766	3064609	30
31	96.991	1778.095	91.305	56.488	91.252	56.491	85.265	51.396	12.079	10.184	12.122	10.188	0	172459.223	1774	3074326	31
32	96.991	1804.145	89.647	57.199	89.599	57.202	83.607	52.106	12.079	10.184	12.122	10.188	0	174985.814	1797	3119366	32
33	96.991	1802.914	88.699	58.146	88.661	58.177	82.660	53.054	12.079	10.184	12.122	10.188	0	174866.496	1799	3117239	33
34	96.991	1802.362	86.804	59.330	86.749	59.343	80.765	54.238	12.079	10.184	12.122	10.188	0	174812.924	1798	3116284	34
35	96.991	1806.608	85.857	60.041	85.803	60.051	79.818	54.949	12.079	10.184	12.122	10.188	0	175224.785	1799	3123626	35
36	96.991	1800.164	85.620	60.514	85.570	60.524	79.581	55.422	12.079	10.184	12.122	10.188	0	174599.701	1790	3112483	36
37	96.991	1794.994	85.620	60.988	85.561	60.991	79.581	55.896	12.079	10.184	12.122	10.188	0	174098.309	1786	3103545	37
38	96.991	1798.776	85.620	61.462	85.603	61.467	79.581	56.370	12.079	10.184	12.122	10.188	0	174465.125	1801	3110084	38
39	96.991	1789.667	86.094	61.936	86.085	61.938	80.054	56.843	12.079	10.184	12.122	10.188	0	173581.604	1785	3094334	39
40	96.991	1786.403	86.568	61.936	86.569	61.938	80.528	56.843	12.079	10.184	12.122	10.188	0	173264.994	1783	3088690	40
41	96.991	1802.994	86.568	61.225	86.571	61.244	80.528	56.133	12.079	10.184	12.122	10.188	0	174874.181	1802	3117376	41
42	96.991	1785.013	85.857	60.041	85.872	60.069	79.818	54.949	12.079	10.184	12.122	10.188	0	173130.250	1778	3086288	42
43	96.991	1782.162	84.199	57.909	84.206	57.929	78.160	52.817	12.079	10.184	12.122	10.188	0	172853.694	1781	3081358	43
44	96.991	1773.080	84.199	57.672	84.179	57.701	78.160	52.580	12.079	10.184	12.122	10.188	0	171972.809	1772	3065655	44
45	96.991	1778.696	84.199	57.435	84.193	57.471	78.160	52.343	12.079	10.184	12.122	10.188	0	172517.507	1772	3075365	45
46	96.991	1770.385	84.199	57.435	84.207	57.447	78.160	52.343	12.079	10.184	12.122	10.188	0	171711.455	1769	3060996	46
47	96.991	1773.669	83.962	57.672	83.961	57.665	77.923	52.580	12.079	10.184	12.122	10.188	0	172029.972	1763	3066674	47
48	96.991	1783.660	83.489	59.093	83.479	59.117	77.449	54.001	12.079	10.184	12.122	10.188	0	172999.040	1778	3083949	48
49	96.991	1797.613	83.252	59.330	83.267	59.362	77.212	54.238	12.079	10.184	12.122	10.188	0	174352.315	1789	3108073	49
50	96.991	1785.171	83.252	59.330	83.290	59.348	77.212	54.238	12.079	10.184	12.122	10.188	0	173145.509	1776	3086560	50
51	96.991	1780.220	83.015	59.804	83.055	59.833	76.975	54.712	12.079	10.184	12.122	10.188	0	172665.322	1771	3078000	51
52	96.991	1794.189	80.173	61.936	80.179	61.959	74.133	56.843	12.079	10.184	12.122	10.188	0	174020.223	1792	3102153	52
53	96.991	1790.740	78.989	62.409	79.004	62.437	72.949	57.317	12.079	10.184	12.122	10.188	0	173685.663	1785	3096189	53
54	96.991	1784.847	77.804	62.646	77.811	62.663	71.765	57.554	12.079	10.184	12.122	10.188	0	173114.095	1777	3086000	54
55	96.991	1786.973	76.857	62.883	76.875	62.905	70.817	57.791	12.079	10.184	12.122	10.188	0	173320.306	1777	3089676	55
56	96.991	1786.562	75.910	63.120	75.904	63.125	69.870	58.028	12.079	10.184	12.122	10.188	0	173280.421	1778	3088965	56
57	96.991	1794.905	75.673	63.357	75.662	63.372	69.633	58.264	12.079	10.184	12.122	10.188	0	174089.614	1786	3103390	57
58	96.991	1784.788	74.962	63.357	74.954	63.371	68.923	58.264	12.079	10.184	12.122	10.188	0	173108.373	1780	3085898	58
59	96.991	1794.569	74.488	63.593	74.472	63.607	68.449	58.501	12.079	10.184	12.122	10.188	0	174057.022	1785	3102809	59
60	96.991	1793.758	74.252	63.830	74.234	63.823	68.212	58.738	12.079	10.184	12.122	10.188	0	173978.431	1792	3101408	60
61	96.991	1781.142	74.252	63.830	74.236	63.821	68.212	58.738	12.079	10.184	12.122	10.188	0	172754.740	1776	3079594	61
