## Supplementary Code 2 for "Engineering combinatorial and dynamic decoders using synthetic immediate-early genes": XY_7-V5-cell_5.txt

	Area	Mean	X	Y	XM	YM	BX	BY	Width	Height	Major	Minor	Angle	IntDen	Median	RawIntDen	Slice
1	105.742	2092.053	47.488	56.725	47.565	56.665	41.685	50.922	11.606	11.606	11.603	11.603	0	221218.047	2091	3943520.000	1
2	105.742	2108.015	47.488	56.725	47.571	56.702	41.685	50.922	11.606	11.606	11.603	11.603	0	222905.938	2109	3973609.000	2
3	105.742	2118.295	47.488	56.725	47.561	56.705	41.685	50.922	11.606	11.606	11.603	11.603	0	223992.978	2118	3992987.000	3
4	105.742	2101.737	47.488	56.488	47.537	56.485	41.685	50.685	11.606	11.606	11.603	11.603	0	222242.035	2104	3961774.000	4
5	105.742	2112.575	47.488	56.251	47.543	56.266	41.685	50.448	11.606	11.606	11.603	11.603	0	223388.032	2108	3982203.000	5
6	105.742	2093.456	47.488	56.251	47.476	56.258	41.685	50.448	11.606	11.606	11.603	11.603	0	221366.423	2091	3946165.000	6
7	105.742	2107.250	47.488	55.541	47.511	55.513	41.685	49.738	11.606	11.606	11.603	11.603	0	222824.990	2116	3972166.000	7
8	105.742	2109.631	47.962	55.304	48.028	55.256	42.159	49.501	11.606	11.606	11.603	11.603	0	223076.808	2114	3976655.000	8
9	105.742	2114.095	47.962	55.304	48.038	55.247	42.159	49.501	11.606	11.606	11.603	11.603	0	223548.861	2115	3985070.000	9
10	105.742	2120.750	47.962	55.304	48.051	55.226	42.159	49.501	11.606	11.606	11.603	11.603	0	224252.481	2125	3997613.000	10
11	105.742	2138.752	47.962	55.304	48.062	55.242	42.159	49.501	11.606	11.606	11.603	11.603	0	226156.119	2139	4031548.000	11
12	105.742	2112.857	47.251	55.778	47.335	55.709	41.448	49.975	11.606	11.606	11.603	11.603	0	223417.931	2111	3982736.000	12
13	105.742	2097.035	46.777	56.014	46.855	55.986	40.975	50.212	11.606	11.606	11.603	11.603	0	221744.851	2093	3952911.000	13
14	105.742	2110.477	46.777	56.014	46.805	56.024	40.975	50.212	11.606	11.606	11.603	11.603	0	223166.226	2105	3978249.000	14
15	105.742	2105.893	46.777	56.014	46.784	56.042	40.975	50.212	11.606	11.606	11.603	11.603	0	222681.495	2109	3969608.000	15
16	105.742	2105.395	47.251	56.014	47.264	56.063	41.448	50.212	11.606	11.606	11.603	11.603	0	222628.877	2103	3968670.000	16
17	105.742	2108.243	47.488	56.014	47.481	56.055	41.685	50.212	11.606	11.606	11.603	11.603	0	222930.003	2112	3974038.000	17
18	105.742	2086.779	47.962	56.014	47.982	56.021	42.159	50.212	11.606	11.606	11.603	11.603	0	220660.391	2085	3933579.000	18
19	105.742	2106.013	48.435	56.014	48.470	55.996	42.632	50.212	11.606	11.606	11.603	11.603	0	222694.173	2104	3969834.000	19
20	105.742	2108.436	48.435	56.014	48.484	55.952	42.632	50.212	11.606	11.606	11.603	11.603	0	222950.366	2111	3974401.000	20
21	105.742	2114.581	48.435	56.014	48.461	55.927	42.632	50.212	11.606	11.606	11.603	11.603	0	223600.189	2117	3985985.000	21
22	105.742	2117.853	48.435	56.014	48.458	55.904	42.632	50.212	11.606	11.606	11.603	11.603	0	223946.137	2118	3992152.000	22
23	105.742	2125.095	48.435	56.014	48.449	55.883	42.632	50.212	11.606	11.606	11.603	11.603	0	224712.024	2126	4005805.000	23
24	105.742	2150.751	48.435	56.014	48.459	55.897	42.632	50.212	11.606	11.606	11.603	11.603	0	227424.855	2160	4054165.000	24
25	105.742	2131.874	48.435	56.014	48.452	55.889	42.632	50.212	11.606	11.606	11.603	11.603	0	225428.770	2134	4018582.000	25
26	105.742	2134.301	48.435	56.014	48.445	55.894	42.632	50.212	11.606	11.606	11.603	11.603	0	225685.468	2126	4023158.000	26
27	105.742	2144.292	48.435	56.014	48.445	55.879	42.632	50.212	11.606	11.606	11.603	11.603	0	226741.935	2154	4041991.000	27
28	105.742	2135.176	48.435	56.014	48.446	55.886	42.632	50.212	11.606	11.606	11.603	11.603	0	225777.971	2139	4024807.000	28
29	105.742	2138.611	48.435	56.014	48.439	55.881	42.632	50.212	11.606	11.606	11.603	11.603	0	226141.197	2140	4031282.000	29
30	105.742	2101.353	46.304	56.962	46.273	56.832	40.501	51.159	11.606	11.606	11.603	11.603	0	222201.421	2104	3961050.000	30
31	105.742	2096.747	45.830	57.435	45.788	57.330	40.027	51.633	11.606	11.606	11.603	11.603	0	221714.390	2093	3952368.000	31
32	105.742	2099.333	45.830	57.435	45.781	57.323	40.027	51.633	11.606	11.606	11.603	11.603	0	221987.861	2096	3957243.000	32
33	105.742	2093.239	45.830	57.435	45.793	57.341	40.027	51.633	11.606	11.606	11.603	11.603	0	221343.423	2095	3945755.000	33
34	105.742	2107.949	45.830	57.435	45.783	57.321	40.027	51.633	11.606	11.606	11.603	11.603	0	222898.926	2111	3973484.000	34
35	105.742	2098.735	45.830	57.435	45.819	57.311	40.027	51.633	11.606	11.606	11.603	11.603	0	221924.640	2101	3956116.000	35
36	105.742	2088.946	45.830	57.435	45.839	57.299	40.027	51.633	11.606	11.606	11.603	11.603	0	220889.546	2085	3937664.000	36
37	105.742	2087.176	45.830	57.435	45.820	57.303	40.027	51.633	11.606	11.606	11.603	11.603	0	220702.295	2091	3934326.000	37
38	105.742	2096.145	45.830	57.199	45.840	57.067	40.027	51.396	11.606	11.606	11.603	11.603	0	221650.720	2095	3951233.000	38
39	105.742	2108.707	45.830	57.199	45.852	57.070	40.027	51.396	11.606	11.606	11.603	11.603	0	222979.032	2121	3974912.000	39
40	105.742	2116.584	45.830	57.199	45.827	57.124	40.027	51.396	11.606	11.606	11.603	11.603	0	223812.010	2120	3989761.000	40
41	105.742	2078.675	42.514	59.567	42.527	59.462	36.711	53.764	11.606	11.606	11.603	11.603	0	219803.403	2083	3918302.000	41
42	105.742	2096.173	42.277	59.567	42.328	59.490	36.474	53.764	11.606	11.606	11.603	11.603	0	221653.750	2088	3951287.000	42
43	105.742	2067.091	41.567	59.804	41.604	59.716	35.764	54.001	11.606	11.606	11.603	11.603	0	218578.478	2070	3896466.000	43
44	105.742	2052.944	40.619	60.751	40.680	60.676	34.817	54.949	11.606	11.606	11.603	11.603	0	217082.550	2053	3869799.000	44
45	105.742	2057.884	38.251	61.225	38.242	61.148	32.448	55.422	11.606	11.606	11.603	11.603	0	217604.978	2064	3879112.000	45
46	105.742	2056.508	37.067	61.462	37.042	61.407	31.264	55.659	11.606	11.606	11.603	11.603	0	217459.407	2051	3876517.000	46
47	105.742	2056.240	36.119	61.936	36.086	61.887	30.316	56.133	11.606	11.606	11.603	11.603	0	217431.078	2059	3876012.000	47
48	105.742	2076.979	35.882	61.936	35.888	61.861	30.080	56.133	11.606	11.606	11.603	11.603	0	219624.119	2091	3915106.000	48
49	105.742	2065.400	35.646	62.172	35.701	62.069	29.843	56.370	11.606	11.606	11.603	11.603	0	218399.698	2061	3893279.000	49
50	105.742	2066.319	35.172	62.409	35.203	62.332	29.369	56.606	11.606	11.606	11.603	11.603	0	218496.858	2062	3895011.000	50
51	105.742	2069.707	34.935	62.409	34.957	62.332	29.132	56.606	11.606	11.606	11.603	11.603	0	218855.090	2078	3901397.000	51
52	105.742	2063.428	34.935	62.646	34.949	62.565	29.132	56.843	11.606	11.606	11.603	11.603	0	218191.187	2059	3889562.000	52
53	105.742	2050.864	34.461	63.120	34.470	63.036	28.659	57.317	11.606	11.606	11.603	11.603	0	216862.595	2053	3865878.000	53
54	105.742	2060.542	34.461	63.120	34.462	63.059	28.659	57.317	11.606	11.606	11.603	11.603	0	217886.022	2058	3884122.000	54
55	105.742	2055.794	34.461	63.120	34.469	63.103	28.659	57.317	11.606	11.606	11.603	11.603	0	217383.901	2049	3875171.000	55
56	105.742	2058.534	34.461	63.593	34.489	63.549	28.659	57.791	11.606	11.606	11.603	11.603	0	217673.640	2059	3880336.000	56
57	105.742	2056.285	33.751	65.251	33.744	65.158	27.948	59.449	11.606	11.606	11.603	11.603	0	217435.903	2055	3876098.000	57
58	105.742	2028.757	33.277	65.962	33.256	65.883	27.474	60.159	11.606	11.606	11.603	11.603	0	214524.994	2029	3824207.000	58
59	105.742	2032.136	33.040	66.672	33.014	66.620	27.237	60.870	11.606	11.606	11.603	11.603	0	214882.330	2034	3830577.000	59
60	105.742	2039.420	33.040	66.909	33.029	66.824	27.237	61.107	11.606	11.606	11.603	11.603	0	215652.480	2043	3844306.000	60
61	105.742	2039.990	32.566	67.620	32.577	67.525	26.764	61.817	11.606	11.606	11.603	11.603	0	215712.840	2034	3845382.000	61
