## Supplementary Code 2 for "Engineering combinatorial and dynamic decoders using synthetic immediate-early genes": XY_7-V5-cell_6.txt

	Area	Mean	X	Y	XM	YM	BX	BY	Width	Height	Major	Minor	Angle	IntDen	Median	RawIntDen	Slice
1	133.342	2261.766	111.200	84.436	111.260	84.410	104.686	77.923	13.027	13.027	13.030	13.030	0	301587.528	2261	5376218.000	1
2	133.342	2284.243	111.200	84.436	111.264	84.400	104.686	77.923	13.027	13.027	13.030	13.030	0	304584.601	2291	5429645.000	2
3	133.342	2325.227	111.200	84.436	111.278	84.415	104.686	77.923	13.027	13.027	13.030	13.030	0	310049.531	2331	5527065.000	3
4	133.342	2328.063	111.200	84.436	111.269	84.428	104.686	77.923	13.027	13.027	13.030	13.030	0	310427.678	2332	5533806.000	4
5	133.342	2339.806	110.489	84.436	110.554	84.410	103.976	77.923	13.027	13.027	13.030	13.030	0	311993.446	2348	5561718.000	5
6	133.342	2332.657	109.542	84.673	109.625	84.646	103.029	78.160	13.027	13.027	13.030	13.030	0	311040.197	2338	5544725.000	6
7	133.342	2346.609	109.305	84.910	109.389	84.922	102.792	78.396	13.027	13.027	13.030	13.030	0	312900.585	2355	5577889.000	7
8	133.342	2315.923	109.305	84.910	109.373	84.954	102.792	78.396	13.027	13.027	13.030	13.030	0	308808.899	2325	5504949.000	8
9	133.342	2300.972	109.305	85.147	109.413	85.188	102.792	78.633	13.027	13.027	13.030	13.030	0	306815.282	2304	5469410.000	9
10	133.342	2296.289	109.068	86.568	109.199	86.601	102.555	80.054	13.027	13.027	13.030	13.030	0	306190.927	2298	5458280.000	10
11	133.342	2287.046	109.068	87.515	109.178	87.547	102.555	81.002	13.027	13.027	13.030	13.030	0	304958.428	2291	5436309.000	11
12	133.342	2323.461	109.068	88.226	109.205	88.245	102.555	81.712	13.027	13.027	13.030	13.030	0	309813.982	2341	5522866.000	12
13	133.342	2376.045	109.305	89.410	109.403	89.385	102.792	82.897	13.027	13.027	13.030	13.030	0	316825.663	2394	5647859.000	13
14	133.342	2396.701	109.542	89.647	109.647	89.610	103.029	83.133	13.027	13.027	13.030	13.030	0	319580.006	2410	5696959.000	14
15	133.342	2374.658	109.542	90.120	109.681	90.095	103.029	83.607	13.027	13.027	13.030	13.030	0	316640.713	2382	5644562.000	15
16	133.342	2321.179	109.779	90.594	109.903	90.557	103.265	84.081	13.027	13.027	13.030	13.030	0	309509.714	2332	5517442.000	16
17	133.342	2272.600	110.489	91.305	110.560	91.218	103.976	84.791	13.027	13.027	13.030	13.030	0	303032.127	2280	5401970.000	17
18	133.342	2274.481	110.963	91.541	111.016	91.461	104.450	85.028	13.027	13.027	13.030	13.030	0	303282.935	2289	5406441.000	18
19	133.342	2276.436	111.437	91.305	111.485	91.250	104.923	84.791	13.027	13.027	13.030	13.030	0	303543.616	2290	5411088.000	19
20	133.342	2218.088	111.673	90.831	111.698	90.822	105.160	84.318	13.027	13.027	13.030	13.030	0	295763.411	2214	5272395.000	20
21	133.342	2215.547	111.910	90.594	111.927	90.602	105.397	84.081	13.027	13.027	13.030	13.030	0	295424.588	2210	5266355.000	21
22	133.342	2203.150	111.910	90.357	111.941	90.372	105.397	83.844	13.027	13.027	13.030	13.030	0	293771.533	2199	5236887.000	22
23	133.342	2205.056	112.858	89.647	112.851	89.635	106.344	83.133	13.027	13.027	13.030	13.030	0	294025.707	2208	5241418.000	23
24	133.342	2236.234	113.331	88.699	113.334	88.696	106.818	82.186	13.027	13.027	13.030	13.030	0	298183.026	2230	5315528.000	24
25	133.342	2241.676	113.568	88.226	113.597	88.207	107.055	81.712	13.027	13.027	13.030	13.030	0	298908.747	2238	5328465.000	25
26	133.342	2232.499	113.805	87.752	113.839	87.751	107.292	81.239	13.027	13.027	13.030	13.030	0	297684.944	2225	5306649.000	26
27	133.342	2201.182	114.042	87.278	114.059	87.263	107.529	80.765	13.027	13.027	13.030	13.030	0	293509.113	2193	5232209.000	27
28	133.342	2196.655	114.279	86.568	114.305	86.574	107.765	80.054	13.027	13.027	13.030	13.030	0	292905.570	2193	5221450.000	28
29	133.342	2209.135	114.752	85.857	114.806	85.897	108.239	79.344	13.027	13.027	13.030	13.030	0	294569.619	2208	5251114.000	29
30	131.771	2197.225	115.152	85.147	115.201	85.179	108.713	78.633	12.553	13.027	13.095	12.812	90.000	289530.350	2187	5161282.000	30
31	128.966	2215.475	115.498	85.147	115.555	85.156	109.187	78.633	12.079	13.027	13.183	12.456	90.000	285721.055	2215	5093376.000	31
32	125.376	2194.562	115.813	85.147	115.865	85.206	109.660	78.633	11.606	13.027	13.268	12.032	90.000	275145.107	2194	4904845.000	32
33	125.376	2167.182	115.813	85.383	115.873	85.444	109.660	78.870	11.606	13.027	13.268	12.032	90.000	271712.388	2157	4843652.000	33
34	121.337	2166.661	116.113	86.094	116.174	86.103	110.134	79.581	11.132	13.027	13.339	11.582	90.000	262895.967	2143	4686487.000	34
35	111.913	2218.524	116.668	86.331	116.735	86.375	111.081	79.818	10.184	13.027	13.418	10.620	90.000	248281.009	2206	4425955.000	35
36	111.913	2223.255	116.668	86.331	116.724	86.393	111.081	79.818	10.184	13.027	13.418	10.620	90.000	248810.448	2220	4435393.000	36
37	111.913	2214.163	116.668	86.331	116.735	86.398	111.081	79.818	10.184	13.027	13.418	10.620	90.000	247792.968	2208	4417255.000	37
38	111.913	2199.622	116.668	86.094	116.771	86.160	111.081	79.581	10.184	13.027	13.418	10.620	90.000	246165.606	2186	4388245.000	38
39	116.849	2147.837	116.398	85.383	116.530	85.483	110.608	78.870	10.658	13.027	13.391	11.111	90.000	250973.084	2139	4473945.000	39
40	116.849	2156.552	116.398	85.383	116.527	85.501	110.608	78.870	10.658	13.027	13.391	11.111	90.000	251991.406	2139	4492098.000	40
41	114.437	2117.872	116.535	86.094	116.682	86.206	110.844	79.581	10.421	13.027	13.408	10.867	90.000	242363.042	2107	4320459.000	41
42	111.913	2135.972	116.668	87.041	116.817	87.121	111.081	80.528	10.184	13.027	13.418	10.620	90.000	239042.460	2112	4261265.000	42
43	109.276	2144.829	116.797	88.226	116.931	88.254	111.318	81.712	9.948	13.027	13.420	10.368	90.000	234378.701	2132	4178127.000	43
44	101.142	2171.132	117.177	89.410	117.297	89.442	112.029	82.897	9.237	13.027	13.396	9.613	90.000	219592.985	2163	3914551.000	44
45	98.281	2189.765	117.298	90.120	117.392	90.118	112.266	83.607	9.000	13.027	13.371	9.359	90.000	215212.795	2186	3836468.000	45
46	95.420	2182.746	117.419	90.357	117.529	90.339	112.502	83.844	8.763	13.027	13.343	9.105	90.000	208278.302	2165	3712851.000	46
47	92.559	2142.885	117.541	90.357	117.664	90.366	112.739	83.844	8.526	13.027	13.311	8.853	90.000	198344.099	2123	3535760.000	47
48	89.586	2116.113	117.658	90.594	117.783	90.657	112.976	84.081	8.290	13.027	13.265	8.599	90.000	189574.631	2089	3379432.000	48
49	77.469	2098.954	118.116	91.068	118.227	91.142	113.924	84.554	7.342	13.027	13.002	7.586	90.000	162604.678	2082	2898655.000	49
50	68.213	2070.879	118.447	92.252	118.534	92.276	114.634	85.739	6.632	13.027	12.716	6.830	90.000	141261.830	2054	2518189.000	50
51	62.043	2042.495	118.664	92.726	118.726	92.753	115.108	86.212	6.158	13.027	12.482	6.329	90.000	126722.210	2031	2259000.000	51
52	58.958	2045.862	118.771	92.963	118.827	92.992	115.345	86.449	5.921	13.027	12.348	6.079	90.000	120618.956	2036	2150201.000	52
53	55.872	2029.994	118.877	92.726	118.929	92.756	115.581	86.212	5.684	13.027	12.202	5.830	90.000	113420.248	2018	2021874.000	53
54	55.872	2037.404	118.877	91.778	118.923	91.841	115.581	85.265	5.684	13.027	12.202	5.830	90.000	113834.241	2031	2029254.000	54
55	55.872	2012.010	118.877	91.778	118.921	91.849	115.581	85.265	5.684	13.027	12.202	5.830	90.000	112415.446	1999	2003962.000	55
56	55.872	2012.541	118.877	91.778	118.916	91.840	115.581	85.265	5.684	13.027	12.202	5.830	90.000	112445.121	2002	2004491.000	56
57	52.787	1996.744	118.981	92.726	119.032	92.799	115.818	86.212	5.447	13.027	12.042	5.581	90.000	105401.913	1985	1878936.000	57
58	49.702	2014.305	119.083	93.673	119.118	93.711	116.055	87.160	5.211	13.027	11.867	5.333	90.000	100114.136	2007	1784674.000	58
59	46.728	2004.148	119.189	94.147	119.215	94.168	116.292	87.633	4.974	13.027	11.700	5.085	90.000	93650.742	1997	1669455.000	59
60	46.728	2008.958	119.189	94.384	119.222	94.431	116.292	87.870	4.974	13.027	11.700	5.085	90.000	93875.521	1995	1673462.000	60
61	46.728	2071.180	119.189	94.384	119.218	94.414	116.292	87.870	4.974	13.027	11.700	5.085	90.000	96783.064	2064	1725293.000	61
