## Supplementary Code 2 for "Engineering combinatorial and dynamic decoders using synthetic immediate-early genes": XY_7-V5-cell_7.txt

	Area	Mean	X	Y	XM	YM	BX	BY	Width	Height	Major	Minor	Angle	IntDen	Median	RawIntDen	Slice
1	133.061	1978.448	63.001	81.475	62.992	81.455	56.370	75.081	13.263	12.790	13.265	12.771	0	263254.480	1972	4692878	1
2	133.061	1987.177	63.238	81.475	63.227	81.448	56.606	75.081	13.263	12.790	13.265	12.771	0	264416.072	1987	4713585	2
3	133.061	1999.320	63.238	81.475	63.236	81.467	56.606	75.081	13.263	12.790	13.265	12.771	0	266031.710	1995	4742386	3
4	133.061	1991.677	63.238	81.475	63.224	81.461	56.606	75.081	13.263	12.790	13.265	12.771	0	265014.847	1989	4724259	4
5	133.061	2004.376	63.238	81.475	63.226	81.453	56.606	75.081	13.263	12.790	13.265	12.771	0	266704.533	1999	4754380	5
6	133.061	1986.475	63.001	81.475	62.997	81.456	56.370	75.081	13.263	12.790	13.265	12.771	0	264322.615	1980	4711919	6
7	133.061	2006.490	60.870	82.897	60.846	82.886	54.238	76.502	13.263	12.790	13.265	12.771	0	266985.801	1993	4759394	7
8	133.061	2005.075	60.159	83.133	60.145	83.128	53.527	76.738	13.263	12.790	13.265	12.771	0	266797.597	1999	4756039	8
9	133.061	2021.488	60.159	83.370	60.135	83.346	53.527	76.975	13.263	12.790	13.265	12.771	0	268981.438	2019	4794969	9
10	133.061	2015.290	60.159	84.081	60.138	84.054	53.527	77.686	13.263	12.790	13.265	12.771	0	268156.706	2008	4780267	10
11	133.061	2020.458	60.159	84.081	60.134	84.044	53.527	77.686	13.263	12.790	13.265	12.771	0	268844.394	2016	4792526	11
12	133.061	2018.291	60.159	84.081	60.150	84.042	53.527	77.686	13.263	12.790	13.265	12.771	0	268556.113	2012	4787387	12
13	133.061	2012.043	60.159	84.081	60.164	84.054	53.527	77.686	13.263	12.790	13.265	12.771	0	267724.650	2008	4772565	13
14	133.061	2021.772	60.159	84.081	60.158	84.057	53.527	77.686	13.263	12.790	13.265	12.771	0	269019.303	2016	4795644	14
15	133.061	2023.059	60.396	84.081	60.392	84.053	53.764	77.686	13.263	12.790	13.265	12.771	0	269190.510	2020	4798696	15
16	133.061	1985.363	60.870	84.081	60.878	84.070	54.238	77.686	13.263	12.790	13.265	12.771	0	264174.633	1978	4709281	16
17	133.061	2000.828	62.054	83.607	62.060	83.581	55.422	77.212	13.263	12.790	13.265	12.771	0	266232.424	1993	4745964	17
18	133.061	1986.420	62.765	83.370	62.785	83.302	56.133	76.975	13.263	12.790	13.265	12.771	0	264315.323	1979	4711789	18
19	133.061	1947.640	64.186	83.133	64.279	83.053	57.554	76.738	13.263	12.790	13.265	12.771	0	259155.109	1954	4619801	19
20	133.061	1959.166	66.317	83.133	66.405	83.078	59.685	76.738	13.263	12.790	13.265	12.771	0	260688.846	1964	4647142	20
21	133.061	1940.264	68.686	82.897	68.737	82.878	62.054	76.502	13.263	12.790	13.265	12.771	0	258173.699	1942	4602306	21
22	133.061	1943.624	70.107	82.897	70.143	82.889	63.475	76.502	13.263	12.790	13.265	12.771	0	258620.789	1942	4610276	22
23	133.061	1949.242	70.817	82.660	70.865	82.673	64.186	76.265	13.263	12.790	13.265	12.771	0	259368.276	1950	4623601	23
24	133.061	1974.018	72.002	82.423	72.004	82.407	65.370	76.028	13.263	12.790	13.265	12.771	0	262665.073	1974	4682371	24
25	133.061	1975.082	72.475	82.423	72.463	82.462	65.844	76.028	13.263	12.790	13.265	12.771	0	262806.605	1966	4684894	25
26	133.061	1954.019	72.475	82.423	72.453	82.494	65.844	76.028	13.263	12.790	13.265	12.771	0	260003.907	1943	4634932	26
27	133.061	1946.198	72.238	82.660	72.242	82.727	65.607	76.265	13.263	12.790	13.265	12.771	0	258963.259	1939	4616381	27
28	133.061	1964.464	71.528	83.844	71.540	83.876	64.896	77.449	13.263	12.790	13.265	12.771	0	261393.756	1960	4659708	28
29	133.061	1976.745	71.291	85.739	71.297	85.741	64.659	79.344	13.263	12.790	13.265	12.771	0	263027.850	1978	4688838	29
30	133.061	1958.465	71.291	86.212	71.321	86.196	64.659	79.818	13.263	12.790	13.265	12.771	0	260595.614	1953	4645480	30
31	133.061	1954.867	72.002	86.212	72.000	86.212	65.370	79.818	13.263	12.790	13.265	12.771	0	260116.829	1954	4636945	31
32	133.061	1974.387	72.475	85.265	72.475	85.281	65.844	78.870	13.263	12.790	13.265	12.771	0	262714.158	1973	4683246	32
33	133.061	1968.208	72.475	83.370	72.482	83.385	65.844	76.975	13.263	12.790	13.265	12.771	0	261891.950	1961	4668589	33
34	133.061	1994.548	72.475	83.370	72.485	83.381	65.844	76.975	13.263	12.790	13.265	12.771	0	265396.809	1992	4731068	34
35	133.061	1982.651	72.475	83.370	72.461	83.401	65.844	76.975	13.263	12.790	13.265	12.771	0	263813.707	1979	4702847	35
36	133.061	1968.356	72.949	83.607	72.919	83.669	66.317	77.212	13.263	12.790	13.265	12.771	0	261911.696	1968	4668941	36
37	133.061	1966.790	72.475	84.791	72.438	84.844	65.844	78.396	13.263	12.790	13.265	12.771	0	261703.353	1966	4665227	37
38	133.061	1975.695	72.238	85.502	72.230	85.523	65.607	79.107	13.263	12.790	13.265	12.771	0	262888.169	1975	4686348	38
39	133.061	1959.271	72.238	85.739	72.226	85.777	65.607	79.344	13.263	12.790	13.265	12.771	0	260702.758	1960	4647390	39
40	133.061	1952.261	72.002	86.686	72.005	86.712	65.370	80.291	13.263	12.790	13.265	12.771	0	259770.040	1946	4630763	40
41	133.061	1956.206	71.765	87.397	71.772	87.413	65.133	81.002	13.263	12.790	13.265	12.771	0	260294.936	1950	4640120	41
42	133.061	1967.436	71.765	88.581	71.773	88.583	65.133	82.186	13.263	12.790	13.265	12.771	0	261789.293	1959	4666759	42
43	133.061	1973.715	71.765	89.291	71.760	89.276	65.133	82.897	13.263	12.790	13.265	12.771	0	262624.796	1972	4681653	43
44	133.061	1954.245	72.002	89.528	72.001	89.512	65.370	83.133	13.263	12.790	13.265	12.771	0	260034.087	1957	4635470	44
45	133.061	1965.634	72.002	90.002	72.006	89.996	65.370	83.607	13.263	12.790	13.265	12.771	0	261549.424	1956	4662483	45
46	133.061	1942.440	72.002	89.765	71.985	89.818	65.370	83.370	13.263	12.790	13.265	12.771	0	258463.270	1938	4607468	46
47	133.061	1934.046	72.002	89.765	71.972	89.810	65.370	83.370	13.263	12.790	13.265	12.771	0	257346.331	1923	4587557	47
48	133.061	1936.484	72.238	89.765	72.226	89.828	65.607	83.370	13.263	12.790	13.265	12.771	0	257670.737	1930	4593340	48
49	133.061	1945.712	72.238	90.712	72.225	90.756	65.607	84.318	13.263	12.790	13.265	12.771	0	258898.580	1939	4615228	49
50	133.061	1947.059	72.475	91.423	72.476	91.454	65.844	85.028	13.263	12.790	13.265	12.771	0	259077.864	1938	4618424	50
51	133.061	1932.461	72.712	92.134	72.719	92.156	66.080	85.739	13.263	12.790	13.265	12.771	0	257135.407	1926	4583797	51
52	133.061	1938.667	72.712	92.844	72.707	92.843	66.080	86.449	13.263	12.790	13.265	12.771	0	257961.149	1936	4598517	52
53	133.061	1947.094	72.475	93.555	72.477	93.547	65.844	87.160	13.263	12.790	13.265	12.771	0	259082.576	1938	4618508	53
54	133.061	1935.086	72.238	94.502	72.232	94.483	65.607	88.107	13.263	12.790	13.265	12.771	0	257484.777	1934	4590025	54
55	133.061	1924.558	72.002	94.976	71.995	94.946	65.370	88.581	13.263	12.790	13.265	12.771	0	256083.821	1919	4565051	55
56	133.061	1912.423	71.765	95.449	71.754	95.412	65.133	89.055	13.263	12.790	13.265	12.771	0	254469.136	1914	4536267	56
57	133.061	1921.940	71.054	95.449	71.006	95.442	64.422	89.055	13.263	12.790	13.265	12.771	0	255735.461	1917	4558841	57
58	133.061	1915.474	70.580	95.449	70.513	95.470	63.949	89.055	13.263	12.790	13.265	12.771	0	254875.163	1911	4543505	58
59	133.061	1911.901	68.686	95.923	68.652	95.961	62.054	89.528	13.263	12.790	13.265	12.771	0	254399.633	1903	4535028	59
60	133.061	1910.714	67.738	96.871	67.717	96.898	61.107	90.476	13.263	12.790	13.265	12.771	0	254241.721	1907	4532213	60
61	133.061	1908.195	66.317	97.581	66.308	97.611	59.685	91.186	13.263	12.790	13.265	12.771	0	253906.600	1907	4526239	61
