## Supplementary Code 2 for "Engineering combinatorial and dynamic decoders using synthetic immediate-early genes": XY_8-V5-cell_1.txt

	Area	Mean	X	Y	XM	YM	BX	BY	Width	Height	Major	Minor	Angle	IntDen	Median	RawIntDen	Slice
1	114.661	2052.971	81.475	52.817	81.435	52.881	75.317	46.896	12.316	11.842	12.337	11.834	0	235396.630	2053	4196273	1
2	114.661	2046.705	81.475	52.817	81.438	52.872	75.317	46.896	12.316	11.842	12.337	11.834	0	234678.089	2050	4183464	2
3	114.661	2094.097	81.239	52.817	81.204	52.871	75.081	46.896	12.316	11.842	12.337	11.834	0	240112.166	2094	4280334	4
4	114.661	2083.897	81.239	52.817	81.140	52.826	75.081	46.896	12.316	11.842	12.337	11.834	0	238942.664	2079	4259486	5
5	114.661	2084.252	75.791	50.685	75.896	50.667	69.633	44.764	12.316	11.842	12.337	11.834	0	238983.334	2093	4260211	6
6	114.661	2067.969	74.844	49.738	74.935	49.720	68.686	43.817	12.316	11.842	12.337	11.834	0	237116.327	2071	4226929	7
7	114.661	2064.185	73.659	47.369	73.722	47.391	67.501	41.448	12.316	11.842	12.337	11.834	0	236682.420	2067	4219194	8
8	114.661	2047.590	71.765	45.001	71.804	45.031	65.607	39.080	12.316	11.842	12.337	11.834	0	234779.624	2053	4185274	9
9	114.661	2052.600	70.817	43.343	70.838	43.381	64.659	37.422	12.316	11.842	12.337	11.834	0	235354.053	2063	4195514	10
10	114.661	2063.843	70.344	42.632	70.370	42.649	64.186	36.711	12.316	11.842	12.337	11.834	0	236643.209	2060	4218495	11
11	114.661	2070.624	69.633	41.211	69.653	41.250	63.475	35.290	12.316	11.842	12.337	11.834	0	237420.764	2070	4232356	12
12	114.661	2070.310	68.449	38.369	68.381	38.433	62.291	32.448	12.316	11.842	12.337	11.834	0	237384.750	2075	4231714	13
13	114.661	2083.251	67.265	36.001	67.193	36.036	61.107	30.080	12.316	11.842	12.337	11.834	0	238868.617	2093	4258166	14
14	114.661	2081.142	66.317	34.343	66.222	34.398	60.159	28.422	12.316	11.842	12.337	11.834	0	238626.728	2090	4253854	15
15	114.661	2073.005	66.080	34.106	65.978	34.139	59.922	28.185	12.316	11.842	12.337	11.834	0	237693.786	2073	4237223	16
16	114.661	2084.238	65.607	33.869	65.549	33.861	59.449	27.948	12.316	11.842	12.337	11.834	0	238981.708	2087	4260182	17
17	114.661	2074.753	65.607	33.869	65.572	33.863	59.449	27.948	12.316	11.842	12.337	11.834	0	237894.219	2079	4240796	18
18	114.661	2093.624	65.607	33.869	65.573	33.878	59.449	27.948	12.316	11.842	12.337	11.834	0	240057.977	2093	4279368	19
19	114.661	2090.637	65.844	33.869	65.801	33.915	59.685	27.948	12.316	11.842	12.337	11.834	0	239715.451	2089	4273262	20
20	114.661	2087.786	65.844	33.869	65.819	33.900	59.685	27.948	12.316	11.842	12.337	11.834	0	239388.576	2089	4267435	21
21	114.661	2083.846	65.844	33.869	65.818	33.901	59.685	27.948	12.316	11.842	12.337	11.834	0	238936.830	2080	4259382	22
22	114.661	2092.460	65.844	33.869	65.803	33.920	59.685	27.948	12.316	11.842	12.337	11.834	0	239924.467	2093	4276988	23
23	114.661	2096.139	65.844	33.869	65.788	33.933	59.685	27.948	12.316	11.842	12.337	11.834	0	240346.313	2098	4284508	24
24	114.661	2087.227	65.844	33.869	65.755	33.955	59.685	27.948	12.316	11.842	12.337	11.834	0	239324.458	2094	4266292	25
25	114.661	2077.065	65.844	33.869	65.751	33.954	59.685	27.948	12.316	11.842	12.337	11.834	0	238159.275	2082	4245521	26
26	114.661	2074.686	65.844	33.869	65.767	33.924	59.685	27.948	12.316	11.842	12.337	11.834	0	237886.478	2077	4240658	27
27	114.661	2057.413	65.844	33.869	65.771	33.940	59.685	27.948	12.316	11.842	12.337	11.834	0	235905.987	2057	4205353	28
28	114.661	2089.399	65.844	34.106	65.808	34.148	59.685	28.185	12.316	11.842	12.337	11.834	0	239573.527	2084	4270732	29
29	114.661	2080.113	65.844	34.343	65.811	34.388	59.685	28.422	12.316	11.842	12.337	11.834	0	238508.757	2083	4251751	30
30	114.661	2086.190	65.844	34.343	65.842	34.370	59.685	28.422	12.316	11.842	12.337	11.834	0	239205.589	2080	4264173	31
31	114.661	2085.017	65.844	34.343	65.851	34.371	59.685	28.422	12.316	11.842	12.337	11.834	0	239071.013	2092	4261774	32
32	114.661	2083.058	66.317	34.817	66.309	34.850	60.159	28.895	12.316	11.842	12.337	11.834	0	238846.403	2073	4257770	33
33	114.661	2083.687	66.554	35.053	66.551	35.074	60.396	29.132	12.316	11.842	12.337	11.834	0	238918.599	2080	4259057	34
34	114.661	2078.873	66.791	35.053	66.778	35.089	60.633	29.132	12.316	11.842	12.337	11.834	0	238366.552	2074	4249216	35
35	114.661	2072.000	66.791	35.053	66.789	35.081	60.633	29.132	12.316	11.842	12.337	11.834	0	237578.451	2065	4235167	36
36	114.661	2088.713	67.028	35.053	67.007	35.094	60.870	29.132	12.316	11.842	12.337	11.834	0	239494.879	2089	4269330	37
37	114.661	2093.015	67.265	35.053	67.241	35.099	61.107	29.132	12.316	11.842	12.337	11.834	0	239988.081	2093	4278122	38
38	114.661	2082.339	67.738	35.053	67.664	35.122	61.580	29.132	12.316	11.842	12.337	11.834	0	238763.941	2079	4256300	39
39	114.661	2075.867	67.975	35.053	67.893	35.136	61.817	29.132	12.316	11.842	12.337	11.834	0	238021.895	2084	4243072	40
40	114.661	2073.023	68.212	35.053	68.118	35.154	62.054	29.132	12.316	11.842	12.337	11.834	0	237695.749	2071	4237258	41
41	114.661	2088.603	68.212	35.053	68.116	35.148	62.054	29.132	12.316	11.842	12.337	11.834	0	239482.258	2090	4269105	42
42	114.661	2082.663	68.212	35.053	68.128	35.167	62.054	29.132	12.316	11.842	12.337	11.834	0	238801.189	2084	4256964	43
43	114.661	2082.895	67.975	35.053	67.882	35.158	61.817	29.132	12.316	11.842	12.337	11.834	0	238827.779	2088	4257438	44
44	114.661	2086.844	67.975	35.053	67.885	35.146	61.817	29.132	12.316	11.842	12.337	11.834	0	239280.534	2088	4265509	45
45	114.661	2105.893	67.265	35.290	67.200	35.372	61.107	29.369	12.316	11.842	12.337	11.834	0	241464.767	2109	4304446	46
46	114.661	2114.740	67.028	35.290	66.993	35.341	60.870	29.369	12.316	11.842	12.337	11.834	0	242479.162	2113	4322529	47
47	114.661	2107.188	67.028	35.290	66.946	35.362	60.870	29.369	12.316	11.842	12.337	11.834	0	241613.255	2106	4307093	48
48	114.661	2092.079	67.028	35.290	66.953	35.412	60.870	29.369	12.316	11.842	12.337	11.834	0	239880.824	2096	4276210	49
49	114.661	2121.054	66.554	35.290	66.500	35.393	60.396	29.369	12.316	11.842	12.337	11.834	0	243203.145	2126	4335435	50
50	114.661	2133.349	66.554	35.290	66.509	35.387	60.396	29.369	12.316	11.842	12.337	11.834	0	244612.852	2138	4360565	51
51	114.661	2108.864	66.554	35.290	66.424	35.364	60.396	29.369	12.316	11.842	12.337	11.834	0	241805.330	2118	4310517	52
52	114.661	2074.167	66.554	35.290	66.330	35.372	60.396	29.369	12.316	11.842	12.337	11.834	0	237827.015	2086	4239598	53
53	114.661	2079.177	65.844	35.290	65.623	35.351	59.685	29.369	12.316	11.842	12.337	11.834	0	238401.388	2109	4249837	54
54	114.661	2087.016	64.186	34.343	63.993	34.392	58.028	28.422	12.316	11.842	12.337	11.834	0	239300.280	2103	4265861	55
55	114.661	2137.973	61.343	33.159	61.283	33.143	55.185	27.237	12.316	11.842	12.337	11.834	0	245143.077	2142	4370017	56
56	114.661	2152.953	57.554	30.790	57.592	30.771	51.396	24.869	12.316	11.842	12.337	11.834	0	246860.643	2154	4400635	57
57	114.661	2136.376	56.843	30.316	56.856	30.300	50.685	24.395	12.316	11.842	12.337	11.834	0	244959.978	2123	4366753	58
58	114.661	2121.398	56.843	30.316	56.810	30.293	50.685	24.395	12.316	11.842	12.337	11.834	0	243242.581	2117	4336138	59
59	114.661	2098.540	55.659	30.316	55.688	30.203	49.501	24.395	12.316	11.842	12.337	11.834	0	240621.579	2102	4289415	60
60	114.661	2071.086	48.791	25.579	48.871	25.522	42.632	19.658	12.316	11.842	12.337	11.834	0	237473.663	2085	4233299	61
61	114.661	2071.723	48.317	24.869	48.379	24.846	42.159	18.948	12.316	11.842	12.337	11.834	0	237546.701	2077	4234601	61
