## Supplementary Code 2 for "Engineering combinatorial and dynamic decoders using synthetic immediate-early genes": XY_8-V5-cell_2.txt

	Area	Mean	X	Y	XM	YM	BX	BY	Width	Height	Major	Minor	Angle	IntDen	Median	RawIntDen	Slice
1	195.328	1772.955	41.922	26.882	41.885	26.911	34.106	18.948	15.632	15.869	15.931	15.611	90.000	346308.463	1766	6173431	1
2	195.328	1797.354	43.817	29.724	43.831	29.743	36.001	21.790	15.632	15.869	15.931	15.611	90.000	351074.206	1797	6258387	2
3	195.328	1806.321	43.817	29.724	43.839	29.755	36.001	21.790	15.632	15.869	15.931	15.611	90.000	352825.766	1797	6289611	3
4	195.328	1799.278	44.054	31.382	44.083	31.429	36.238	23.448	15.632	15.869	15.931	15.611	90.000	351449.941	1799	6265085	4
5	195.328	1794.850	44.527	32.093	44.573	32.125	36.711	24.158	15.632	15.869	15.931	15.611	90.000	350584.987	1785	6249666	5
6	195.328	1796.215	44.764	32.330	44.814	32.372	36.948	24.395	15.632	15.869	15.931	15.611	90.000	350851.727	1796	6254421	6
7	195.328	1797.384	45.238	32.566	45.286	32.614	37.422	24.632	15.632	15.869	15.931	15.611	90.000	351080.040	1796	6258491	7
8	195.328	1803.348	45.712	33.277	45.726	33.326	37.896	25.343	15.632	15.869	15.931	15.611	90.000	352245.054	1796	6279259	8
9	195.328	1807.358	45.948	33.514	45.958	33.572	38.132	25.579	15.632	15.869	15.931	15.611	90.000	353028.331	1799	6293222	9
10	195.328	1807.246	45.948	33.514	45.945	33.563	38.132	25.579	15.632	15.869	15.931	15.611	90.000	353006.285	1801	6292829	10
11	195.328	1804.804	45.948	33.514	45.940	33.580	38.132	25.579	15.632	15.869	15.931	15.611	90.000	352529.464	1804	6284329	11
12	195.328	1812.484	45.475	33.514	45.474	33.591	37.659	25.579	15.632	15.869	15.931	15.611	90.000	354029.431	1810	6311068	12
13	195.328	1807.075	45.001	33.751	45.014	33.807	37.185	25.816	15.632	15.869	15.931	15.611	90.000	352972.963	1806	6292235	13
14	195.328	1831.262	44.527	33.988	44.547	34.037	36.711	26.053	15.632	15.869	15.931	15.611	90.000	357697.363	1824	6376454	14
15	195.328	1839.728	44.527	34.224	44.570	34.266	36.711	26.290	15.632	15.869	15.931	15.611	90.000	359351.034	1838	6405933	15
16	195.328	1839.335	44.527	34.224	44.556	34.262	36.711	26.290	15.632	15.869	15.931	15.611	90.000	359274.182	1836	6404563	16
17	195.328	1833.998	44.527	34.224	44.518	34.237	36.711	26.290	15.632	15.869	15.931	15.611	90.000	358231.795	1828	6385981	17
18	195.328	1843.461	44.764	34.698	44.763	34.701	36.948	26.764	15.632	15.869	15.931	15.611	90.000	360080.234	1838	6418932	18
19	195.328	1848.719	45.238	35.646	45.247	35.675	37.422	27.711	15.632	15.869	15.931	15.611	90.000	361107.306	1850	6437241	19
20	195.328	1844.448	45.948	36.830	45.982	36.837	38.132	28.895	15.632	15.869	15.931	15.611	90.000	360273.038	1839	6422369	20
21	195.328	1849.248	46.422	37.067	46.465	37.077	38.606	29.132	15.632	15.869	15.931	15.611	90.000	361210.636	1847	6439083	21
22	195.328	1852.125	46.422	37.540	46.449	37.541	38.606	29.606	15.632	15.869	15.931	15.611	90.000	361772.444	1846	6449098	22
23	195.328	1853.449	46.422	37.540	46.445	37.551	38.606	29.606	15.632	15.869	15.931	15.611	90.000	362031.161	1852	6453710	23
24	195.328	1853.132	46.422	37.540	46.451	37.558	38.606	29.606	15.632	15.869	15.931	15.611	90.000	361969.174	1845	6452605	24
25	195.328	1844.815	46.422	37.540	46.443	37.522	38.606	29.606	15.632	15.869	15.931	15.611	90.000	360344.729	1835	6423647	25
26	195.328	1853.228	46.659	37.777	46.703	37.780	38.843	29.843	15.632	15.869	15.931	15.611	90.000	361987.911	1847	6452939	26
27	195.328	1857.093	46.659	38.014	46.698	38.001	38.843	30.080	15.632	15.869	15.931	15.611	90.000	362742.915	1850	6466398	27
28	195.328	1859.682	46.659	38.488	46.708	38.482	38.843	30.553	15.632	15.869	15.931	15.611	90.000	363248.626	1853	6475413	28
29	195.328	1861.002	46.659	38.961	46.704	38.950	38.843	31.027	15.632	15.869	15.931	15.611	90.000	363506.389	1855	6480008	29
30	195.328	1862.762	46.659	38.961	46.705	38.949	38.843	31.027	15.632	15.869	15.931	15.611	90.000	363850.149	1858	6486136	30
31	195.328	1854.056	46.659	38.488	46.691	38.490	38.843	30.553	15.632	15.869	15.931	15.611	90.000	362149.749	1844	6455824	31
32	195.328	1847.700	46.659	38.251	46.687	38.261	38.843	30.316	15.632	15.869	15.931	15.611	90.000	360908.276	1846	6433693	32
33	195.328	1847.246	46.659	38.014	46.656	38.068	38.843	30.080	15.632	15.869	15.931	15.611	90.000	360819.419	1852	6432109	33
34	195.328	1841.265	46.659	38.014	46.661	38.068	38.843	30.080	15.632	15.869	15.931	15.611	90.000	359651.207	1838	6411284	34
35	195.328	1837.171	46.185	37.777	46.178	37.850	38.369	29.843	15.632	15.869	15.931	15.611	90.000	358851.662	1833	6397031	35
36	195.328	1837.341	45.948	37.540	45.911	37.617	38.132	29.606	15.632	15.869	15.931	15.611	90.000	358884.703	1834	6397620	36
37	195.328	1841.149	45.948	37.540	45.932	37.622	38.132	29.606	15.632	15.869	15.931	15.611	90.000	359628.544	1839	6410880	37
38	195.328	1853.381	45.475	38.014	45.489	38.062	37.659	30.080	15.632	15.869	15.931	15.611	90.000	362017.866	1847	6453473	38
39	195.328	1848.979	45.238	38.725	45.240	38.760	37.422	30.790	15.632	15.869	15.931	15.611	90.000	361158.018	1843	6438145	39
40	195.328	1856.318	45.001	38.725	45.008	38.743	37.185	30.790	15.632	15.869	15.931	15.611	90.000	362591.510	1849	6463699	40
41	195.328	1845.483	45.001	39.198	44.994	39.222	37.185	31.264	15.632	15.869	15.931	15.611	90.000	360475.098	1841	6425971	41
42	195.328	1851.636	45.001	39.672	44.997	39.680	37.185	31.738	15.632	15.869	15.931	15.611	90.000	361677.023	1848	6447397	42
43	195.328	1836.996	45.001	40.382	45.000	40.397	37.185	32.448	15.632	15.869	15.931	15.611	90.000	358817.443	1829	6396421	43
44	195.328	1835.572	45.001	41.330	45.000	41.339	37.185	33.395	15.632	15.869	15.931	15.611	90.000	358539.204	1834	6391461	44
45	195.328	1840.762	45.712	41.804	45.730	41.801	37.896	33.869	15.632	15.869	15.931	15.611	90.000	359553.038	1833	6409534	45
46	195.328	1841.696	46.422	42.277	46.422	42.280	38.606	34.343	15.632	15.869	15.931	15.611	90.000	359735.408	1840	6412785	46
47	195.328	1851.553	46.896	42.751	46.906	42.756	39.080	34.817	15.632	15.869	15.931	15.611	90.000	361660.811	1845	6447108	47
48	195.328	1854.015	47.369	43.698	47.377	43.726	39.553	35.764	15.632	15.869	15.931	15.611	90.000	362141.615	1851	6455679	48
49	195.328	1866.902	48.554	44.883	48.557	44.889	40.738	36.948	15.632	15.869	15.931	15.611	90.000	364658.894	1857	6500553	49
50	195.328	1874.783	49.264	46.067	49.283	46.092	41.448	38.132	15.632	15.869	15.931	15.611	90.000	366198.241	1871	6527994	50
51	195.328	1865.583	50.212	46.304	50.229	46.325	42.396	38.369	15.632	15.869	15.931	15.611	90.000	364401.298	1863	6495961	51
52	195.328	1875.154	50.685	46.777	50.687	46.808	42.869	38.843	15.632	15.869	15.931	15.611	90.000	366270.717	1871	6529286	52
53	195.328	1868.912	51.159	47.251	51.168	47.280	43.343	39.317	15.632	15.869	15.931	15.611	90.000	365051.402	1864	6507550	53
54	195.328	1869.766	51.396	47.962	51.400	47.976	43.580	40.027	15.632	15.869	15.931	15.611	90.000	365218.289	1866	6510525	54
55	195.328	1875.575	52.343	48.909	52.339	48.920	44.527	40.975	15.632	15.869	15.931	15.611	90.000	366352.955	1872	6530752	55
56	195.328	1880.934	53.764	50.093	53.775	50.107	45.948	42.159	15.632	15.869	15.931	15.611	90.000	367399.774	1873	6549413	56
57	195.328	1891.479	54.712	51.041	54.731	51.061	46.896	43.106	15.632	15.869	15.931	15.611	90.000	369459.472	1887	6586130	57
58	195.328	1884.091	55.659	51.751	55.686	51.767	47.843	43.817	15.632	15.869	15.931	15.611	90.000	368016.387	1874	6560405	58
59	195.328	1891.736	56.133	51.988	56.132	51.993	48.317	44.054	15.632	15.869	15.931	15.611	90.000	369509.623	1888	6587024	59
60	195.328	1885.150	56.370	52.225	56.374	52.226	48.554	44.290	15.632	15.869	15.931	15.611	90.000	368223.216	1881	6564092	60
61	195.328	1892.152	57.080	52.699	57.060	52.685	49.264	44.764	15.632	15.869	15.931	15.611	90.000	369591.019	1884	6588475	61
