## Supplementary Code 2 for "Engineering combinatorial and dynamic decoders using synthetic immediate-early genes": XY_8-V5-cell_3.txt

	Area	Mean	X	Y	XM	YM	BX	BY	Width	Height	Major	Minor	Angle	IntDen	Median	RawIntDen	Slice
1	143.663	1858.318	25.698	51.277	25.689	51.248	18.948	44.527	13.500	13.500	13.525	13.525	0	266972.282	1850	4759153	1
2	143.663	1872.953	25.698	51.277	25.698	51.240	18.948	44.527	13.500	13.500	13.525	13.525	0	269074.782	1866	4796633	2
3	143.663	1876.139	25.698	51.514	25.693	51.478	18.948	44.764	13.500	13.500	13.525	13.525	0	269532.419	1873	4804791	3
4	143.663	1874.856	25.698	51.514	25.691	51.471	18.948	44.764	13.500	13.500	13.525	13.525	0	269348.197	1870	4801507	4
5	143.663	1861.263	25.698	51.751	25.682	51.705	18.948	45.001	13.500	13.500	13.525	13.525	0	267395.363	1853	4766695	5
6	143.663	1863.770	25.461	51.988	25.431	51.929	18.711	45.238	13.500	13.500	13.525	13.525	0	267755.503	1858	4773115	6
7	143.663	1869.756	25.224	52.699	25.212	52.677	18.474	45.948	13.500	13.500	13.525	13.525	0	268615.520	1861	4788446	7
8	143.663	1861.996	24.514	53.172	24.488	53.136	17.764	46.422	13.500	13.500	13.525	13.525	0	267500.712	1857	4768573	8
9	143.663	1862.934	23.803	54.356	23.782	54.305	17.053	47.606	13.500	13.500	13.525	13.525	0	267635.456	1864	4770975	9
10	143.663	1858.059	22.856	55.541	22.832	55.485	16.106	48.791	13.500	13.500	13.525	13.525	0	266934.978	1852	4758488	10
11	143.663	1872.431	22.619	55.778	22.605	55.737	15.869	49.027	13.500	13.500	13.525	13.525	0	268999.837	1866	4795297	11
12	143.663	1873.799	22.382	56.014	22.374	55.968	15.632	49.264	13.500	13.500	13.525	13.525	0	269196.232	1868	4798798	12
13	143.663	1877.680	22.382	56.251	22.360	56.199	15.632	49.501	13.500	13.500	13.525	13.525	0	269753.888	1869	4808739	13
14	143.663	1897.203	21.908	56.725	21.878	56.681	15.158	49.975	13.500	13.500	13.525	13.525	0	272558.662	1889	4858738	14
15	143.663	1904.400	21.672	56.962	21.661	56.898	14.921	50.212	13.500	13.500	13.525	13.525	0	273592.578	1897	4877169	15
16	143.663	1906.802	21.672	57.199	21.640	57.169	14.921	50.448	13.500	13.500	13.525	13.525	0	273937.684	1898	4883321	16
17	143.663	1906.975	21.672	57.909	21.632	57.898	14.921	51.159	13.500	13.500	13.525	13.525	0	273962.423	1900	4883762	17
18	143.663	1880.419	21.435	59.567	21.402	59.512	14.685	52.817	13.500	13.500	13.525	13.525	0	270147.406	1876	4815754	18
19	143.663	1879.674	21.435	60.751	21.424	60.679	14.685	54.001	13.500	13.500	13.525	13.525	0	270040.373	1877	4813846	19
20	143.663	1872.932	21.198	60.988	21.204	60.924	14.448	54.238	13.500	13.500	13.525	13.525	0	269071.809	1860	4796580	20
21	143.663	1882.350	20.724	60.751	20.733	60.712	13.974	54.001	13.500	13.500	13.525	13.525	0	270424.747	1874	4820698	21
22	143.663	1901.414	19.777	60.278	19.821	60.264	13.027	53.527	13.500	13.500	13.525	13.525	0	273163.495	1898	4869520	22
23	143.663	1905.005	19.777	60.278	19.793	60.258	13.027	53.527	13.500	13.500	13.525	13.525	0	273679.528	1902	4878719	23
24	143.663	1904.062	19.777	60.514	19.802	60.506	13.027	53.764	13.500	13.500	13.525	13.525	0	273544.054	1898	4876304	24
25	143.663	1917.948	20.014	61.462	20.042	61.447	13.263	54.712	13.500	13.500	13.525	13.525	0	275538.962	1909	4911866	25
26	143.663	1904.063	20.961	62.172	20.999	62.162	14.211	55.422	13.500	13.500	13.525	13.525	0	273544.110	1900	4876305	26
27	143.663	1906.967	21.198	62.409	21.237	62.419	14.448	55.659	13.500	13.500	13.525	13.525	0	273961.301	1900	4883742	27
28	143.663	1892.289	21.198	62.409	21.221	62.396	14.448	55.659	13.500	13.500	13.525	13.525	0	271852.686	1885	4846153	28
29	143.663	1888.911	22.382	63.830	22.425	63.840	15.632	57.080	13.500	13.500	13.525	13.525	0	271367.282	1883	4837500	29
30	143.663	1873.051	23.093	64.304	23.111	64.278	16.342	57.554	13.500	13.500	13.525	13.525	0	269088.863	1868	4796884	30
31	143.663	1871.266	23.329	64.304	23.360	64.285	16.579	57.554	13.500	13.500	13.525	13.525	0	268832.389	1868	4792312	31
32	143.663	1873.423	23.329	64.541	23.347	64.520	16.579	57.791	13.500	13.500	13.525	13.525	0	269142.323	1868	4797837	32
33	143.663	1860.402	23.093	63.830	23.092	63.819	16.342	57.080	13.500	13.500	13.525	13.525	0	267271.614	1860	4764489	33
34	143.663	1861.706	22.619	63.593	22.644	63.594	15.869	56.843	13.500	13.500	13.525	13.525	0	267458.976	1856	4767829	34
35	143.663	1871.289	22.619	63.357	22.639	63.386	15.869	56.606	13.500	13.500	13.525	13.525	0	268835.755	1863	4792372	35
36	143.663	1857.654	22.382	63.357	22.399	63.368	15.632	56.606	13.500	13.500	13.525	13.525	0	266876.862	1855	4757452	36
37	143.663	1850.670	22.382	63.830	22.387	63.840	15.632	57.080	13.500	13.500	13.525	13.525	0	265873.574	1845	4739567	37
38	143.663	1852.072	22.382	64.304	22.377	64.299	15.632	57.554	13.500	13.500	13.525	13.525	0	266074.961	1853	4743157	38
39	143.663	1845.661	22.382	64.541	22.376	64.552	15.632	57.791	13.500	13.500	13.525	13.525	0	265153.967	1841	4726739	39
40	143.663	1850.623	21.908	64.541	21.904	64.529	15.158	57.791	13.500	13.500	13.525	13.525	0	265866.786	1849	4739446	40
41	143.663	1825.462	20.724	64.541	20.737	64.559	13.974	57.791	13.500	13.500	13.525	13.525	0	262251.978	1815	4675007	41
42	143.663	1834.358	20.250	64.541	20.266	64.559	13.500	57.791	13.500	13.500	13.525	13.525	0	263530.139	1829	4697792	42
43	143.663	1822.504	20.014	64.541	20.021	64.552	13.263	57.791	13.500	13.500	13.525	13.525	0	261827.046	1818	4667432	43
44	143.663	1822.843	19.066	64.541	19.085	64.539	12.316	57.791	13.500	13.500	13.525	13.525	0	261875.794	1818	4668301	44
45	143.663	1828.467	18.356	64.541	18.387	64.525	11.606	57.791	13.500	13.500	13.525	13.525	0	262683.697	1828	4682703	45
46	143.663	1810.601	17.171	64.541	17.211	64.534	10.421	57.791	13.500	13.500	13.525	13.525	0	260116.998	1804	4636948	46
47	143.663	1813.407	16.935	64.067	16.958	64.049	10.184	57.317	13.500	13.500	13.525	13.525	0	260520.220	1808	4644136	47
48	143.663	1814.506	16.224	63.593	16.264	63.593	9.474	56.843	13.500	13.500	13.525	13.525	0	260678.076	1805	4646950	48
49	143.663	1826.936	15.513	62.646	15.559	62.628	8.763	55.896	13.500	13.500	13.525	13.525	0	262463.743	1817	4678782	49
50	143.663	1821.408	14.803	61.936	14.851	61.944	8.053	55.185	13.500	13.500	13.525	13.525	0	261669.695	1824	4664627	50
51	143.663	1823.323	14.566	61.462	14.615	61.467	7.816	54.712	13.500	13.500	13.525	13.525	0	261944.737	1822	4669530	51
52	143.663	1817.439	14.092	60.988	14.108	60.973	7.342	54.238	13.500	13.500	13.525	13.525	0	261099.361	1811	4654460	52
53	143.663	1804.161	13.382	60.514	13.413	60.491	6.632	53.764	13.500	13.500	13.525	13.525	0	259191.853	1804	4620456	53
54	143.663	1806.538	12.671	60.041	12.715	60.048	5.921	53.291	13.500	13.500	13.525	13.525	0	259533.369	1802	4626544	54
55	143.663	1806.033	12.198	59.567	12.244	59.562	5.447	52.817	13.500	13.500	13.525	13.525	0	259460.836	1805	4625251	55
56	143.663	1795.292	11.724	58.620	11.797	58.625	4.974	51.870	13.500	13.500	13.525	13.525	0	257917.731	1795	4597743	56
57	143.663	1798.593	11.487	57.672	11.561	57.698	4.737	50.922	13.500	13.500	13.525	13.525	0	258391.915	1793	4606196	57
58	143.663	1791.349	11.250	56.962	11.331	56.957	4.500	50.212	13.500	13.500	13.525	13.525	0	257351.267	1782	4587645	58
59	143.663	1788.668	11.250	56.488	11.329	56.499	4.500	49.738	13.500	13.500	13.525	13.525	0	256966.108	1787	4580779	59
60	143.663	1811.806	11.724	56.251	11.800	56.255	4.974	49.501	13.500	13.500	13.525	13.525	0	260290.168	1803	4640035	60
61	143.663	1814.988	12.434	56.251	12.478	56.269	5.684	49.501	13.500	13.500	13.525	13.525	0	260747.243	1813	4648183	61
