## Supplementary Code 2 for "Engineering combinatorial and dynamic decoders using synthetic immediate-early genes": XY_8-V5-cell_4.txt

	Area	Mean	X	Y	XM	YM	BX	BY	Width	Height	Major	Minor	Angle	IntDen	Median	RawIntDen	Slice
1	128.966	2036.719	68.330	78.041	68.317	78.070	61.817	71.765	13.027	12.553	13.053	12.580	0	262667.598	2030	4682416.000	1
2	128.966	2056.691	68.330	78.041	68.332	78.069	61.817	71.765	13.027	12.553	13.053	12.580	0	265243.385	2050	4728333.000	2
3	128.966	2040.714	68.330	78.041	68.337	78.051	61.817	71.765	13.027	12.553	13.053	12.580	0	263182.845	2042	4691601.000	3
4	128.966	2045.259	68.330	78.041	68.341	78.086	61.817	71.765	13.027	12.553	13.053	12.580	0	263768.998	2043	4702050.000	4
5	128.966	2026.627	68.330	78.041	68.319	78.077	61.817	71.765	13.027	12.553	13.053	12.580	0	261366.157	2025	4659216.000	5
6	128.966	2031.771	68.330	78.041	68.332	78.063	61.817	71.765	13.027	12.553	13.053	12.580	0	262029.499	2031	4671041.000	6
7	128.966	2024.048	68.330	78.041	68.340	78.067	61.817	71.765	13.027	12.553	13.053	12.580	0	261033.560	2018	4653287.000	7
8	128.966	2020.523	68.330	78.041	68.328	78.057	61.817	71.765	13.027	12.553	13.053	12.580	0	260578.953	2017	4645183.000	8
9	128.966	2033.975	68.330	78.041	68.332	78.040	61.817	71.765	13.027	12.553	13.053	12.580	0	262313.796	2028	4676109.000	9
10	128.966	2021.774	68.330	78.041	68.308	78.020	61.817	71.765	13.027	12.553	13.053	12.580	0	260740.231	2021	4648058.000	10
11	128.966	2001.976	68.330	78.041	68.330	78.030	61.817	71.765	13.027	12.553	13.053	12.580	0	258186.938	2001	4602542.000	11
12	128.966	2017.619	68.330	78.041	68.322	78.013	61.817	71.765	13.027	12.553	13.053	12.580	0	260204.396	2011	4638506.000	12
13	128.966	2017.592	68.330	78.278	68.329	78.270	61.817	72.002	13.027	12.553	13.053	12.580	0	260200.862	2008	4638443.000	13
14	128.966	2048.567	68.567	79.225	68.557	79.221	62.054	72.949	13.027	12.553	13.053	12.580	0	264195.669	2050	4709656.000	14
15	128.966	2065.716	67.620	80.410	67.605	80.391	61.107	74.133	13.027	12.553	13.053	12.580	0	266407.221	2062	4749080.000	15
16	128.966	2075.952	66.672	80.883	66.647	80.885	60.159	74.607	13.027	12.553	13.053	12.580	0	267727.342	2073	4772613.000	16
17	128.966	2072.949	66.436	81.594	66.397	81.606	59.922	75.317	13.027	12.553	13.053	12.580	0	267340.051	2072	4765709.000	17
18	128.966	2067.717	65.962	81.831	65.938	81.822	59.449	75.554	13.027	12.553	13.053	12.580	0	266665.322	2065	4753681.000	18
19	128.966	2087.628	65.962	81.831	65.954	81.811	59.449	75.554	13.027	12.553	13.053	12.580	0	269233.199	2079	4799457.000	19
20	128.966	2076.558	67.146	80.883	67.129	80.864	60.633	74.607	13.027	12.553	13.053	12.580	0	267805.541	2076	4774007.000	20
21	128.966	2085.357	67.146	80.883	67.132	80.872	60.633	74.607	13.027	12.553	13.053	12.580	0	268940.319	2084	4794236.000	21
22	128.966	2093.255	67.146	80.883	67.114	80.874	60.633	74.607	13.027	12.553	13.053	12.580	0	269958.865	2086	4812393.000	22
23	128.966	2077.621	67.857	80.646	67.840	80.651	61.343	74.370	13.027	12.553	13.053	12.580	0	267942.585	2080	4776450.000	23
24	128.966	2100.732	68.567	80.410	68.528	80.426	62.054	74.133	13.027	12.553	13.053	12.580	0	270923.221	2096	4829584.000	24
25	128.966	2098.861	68.567	80.410	68.561	80.411	62.054	74.133	13.027	12.553	13.053	12.580	0	270681.894	2099	4825282.000	25
26	128.966	2103.625	67.383	79.225	67.377	79.218	60.870	72.949	13.027	12.553	13.053	12.580	0	271296.320	2104	4836235.000	26
27	128.966	2103.969	67.146	78.989	67.151	78.987	60.633	72.712	13.027	12.553	13.053	12.580	0	271340.636	2100	4837025.000	27
28	128.966	2096.568	67.146	78.989	67.141	78.986	60.633	72.712	13.027	12.553	13.053	12.580	0	270386.153	2094	4820010.000	28
29	128.966	2094.455	67.146	78.989	67.138	78.976	60.633	72.712	13.027	12.553	13.053	12.580	0	270113.579	2093	4815151.000	29
30	128.966	2087.543	67.146	78.278	67.139	78.263	60.633	72.002	13.027	12.553	13.053	12.580	0	269222.260	2087	4799262.000	30
31	128.966	2084.802	67.146	77.804	67.133	77.805	60.633	71.528	13.027	12.553	13.053	12.580	0	268868.740	2083	4792960.000	31
32	128.966	2093.439	67.146	77.804	67.150	77.784	60.633	71.528	13.027	12.553	13.053	12.580	0	269982.594	2099	4812816.000	32
33	128.966	2091.965	67.146	77.804	67.181	77.778	60.633	71.528	13.027	12.553	13.053	12.580	0	269792.538	2082	4809428.000	33
34	128.966	2091.399	71.173	77.567	71.159	77.578	64.659	71.291	13.027	12.553	13.053	12.580	0	269719.557	2087	4808127.000	34
35	128.966	2096.696	71.173	77.567	71.159	77.573	64.659	71.291	13.027	12.553	13.053	12.580	0	270402.589	2091	4820303.000	35
36	128.966	2084.251	71.173	77.567	71.135	77.570	64.659	71.291	13.027	12.553	13.053	12.580	0	268797.721	2086	4791694.000	36
37	128.966	2085.867	71.173	77.567	71.154	77.592	64.659	71.291	13.027	12.553	13.053	12.580	0	269006.120	2082	4795409.000	37
38	128.966	2083.308	71.409	77.567	71.386	77.587	64.896	71.291	13.027	12.553	13.053	12.580	0	268676.048	2086	4789525.000	38
39	128.966	2085.314	71.409	77.567	71.375	77.587	64.896	71.291	13.027	12.553	13.053	12.580	0	268934.821	2079	4794138.000	39
40	128.966	2069.774	71.409	77.567	71.381	77.613	64.896	71.291	13.027	12.553	13.053	12.580	0	266930.602	2065	4758410.000	40
41	128.966	2092.241	71.646	78.515	71.632	78.532	65.133	72.238	13.027	12.553	13.053	12.580	0	269828.104	2097	4810062.000	41
42	128.966	2090.769	71.646	78.989	71.607	79.005	65.133	72.712	13.027	12.553	13.053	12.580	0	269638.273	2095	4806678.000	42
43	128.966	2066.290	73.067	81.120	73.048	81.128	66.554	74.844	13.027	12.553	13.053	12.580	0	266481.269	2072	4750400.000	43
44	128.966	2091.989	73.067	81.120	73.021	81.102	66.554	74.844	13.027	12.553	13.053	12.580	0	269795.624	2089	4809483.000	44
45	128.966	2089.839	73.304	81.594	73.263	81.588	66.791	75.317	13.027	12.553	13.053	12.580	0	269518.338	2094	4804540.000	45
46	128.966	2085.578	73.778	82.304	73.752	82.289	67.265	76.028	13.027	12.553	13.053	12.580	0	268968.816	2087	4794744.000	46
47	128.966	2086.964	74.015	83.252	73.999	83.236	67.501	76.975	13.027	12.553	13.053	12.580	0	269147.596	2089	4797931.000	47
48	128.966	2074.742	74.252	83.489	74.233	83.472	67.738	77.212	13.027	12.553	13.053	12.580	0	267571.338	2075	4769832.000	48
49	128.966	2078.176	74.488	83.962	74.467	83.942	67.975	77.686	13.027	12.553	13.053	12.580	0	268014.164	2081	4777726.000	49
50	128.966	2073.905	74.725	84.436	74.727	84.417	68.212	78.160	13.027	12.553	13.053	12.580	0	267463.352	2073	4767907.000	50
51	128.966	2071.575	75.910	85.147	75.903	85.167	69.396	78.870	13.027	12.553	13.053	12.580	0	267162.954	2067	4762552.000	51
52	128.966	2069.526	76.383	85.620	76.379	85.642	69.870	79.344	13.027	12.553	13.053	12.580	0	266898.627	2070	4757840.000	52
53	128.966	2058.312	77.094	86.094	77.084	86.109	70.580	79.818	13.027	12.553	13.053	12.580	0	265452.401	2061	4732059.000	53
54	128.966	2057.482	77.567	86.568	77.566	86.596	71.054	80.291	13.027	12.553	13.053	12.580	0	265345.369	2059	4730151.000	54
55	128.966	2054.370	77.804	86.804	77.802	86.818	71.291	80.528	13.027	12.553	13.053	12.580	0	264943.997	2053	4722996.000	55
56	128.966	2046.348	78.989	87.752	78.979	87.774	72.475	81.475	13.027	12.553	13.053	12.580	0	263909.464	2044	4704554.000	56
57	128.966	2047.355	79.462	88.226	79.454	88.259	72.949	81.949	13.027	12.553	13.053	12.580	0	264039.328	2053	4706869.000	57
58	128.966	2047.065	79.462	88.226	79.476	88.251	72.949	81.949	13.027	12.553	13.053	12.580	0	264001.911	2045	4706202.000	58
59	128.966	2043.025	81.357	89.647	81.333	89.670	74.844	83.370	13.027	12.553	13.053	12.580	0	263480.886	2037	4696914.000	59
60	128.966	2037.331	82.068	90.357	82.048	90.377	75.554	84.081	13.027	12.553	13.053	12.580	0	262746.526	2035	4683823.000	60
61	128.966	2046.257	82.068	90.594	82.050	90.600	75.554	84.318	13.027	12.553	13.053	12.580	0	263897.684	2047	4704344.000	61
