## Supplementary Code 2 for "Engineering combinatorial and dynamic decoders using synthetic immediate-early genes": XY_8-V5-cell_5.txt

	Area	Mean	X	Y	XM	YM	BX	BY	Width	Height	Major	Minor	Angle	IntDen	Median	RawIntDen	Slice
1	105.742	1918.352	66.672	105.752	66.585	105.745	60.870	99.950	11.606	11.606	11.603	11.603	0	202850.563	1916	3616094	1
2	105.742	1948.345	66.672	105.752	66.595	105.733	60.870	99.950	11.606	11.606	11.603	11.603	0	206022.041	1942	3672630	2
3	105.742	1955.621	66.672	105.752	66.589	105.754	60.870	99.950	11.606	11.606	11.603	11.603	0	206791.461	1949	3686346	3
4	105.742	1972.406	66.672	105.752	66.604	105.761	60.870	99.950	11.606	11.606	11.603	11.603	0	208566.302	1973	3717985	4
5	105.742	1968.770	66.672	105.515	66.588	105.532	60.870	99.713	11.606	11.606	11.603	11.603	0	208181.816	1963	3711131	5
6	105.742	1965.454	66.672	105.515	66.600	105.518	60.870	99.713	11.606	11.606	11.603	11.603	0	207831.212	1961	3704881	6
7	105.742	1963.499	66.672	105.515	66.587	105.504	60.870	99.713	11.606	11.606	11.603	11.603	0	207624.496	1957	3701196	7
8	105.742	1972.439	66.672	105.515	66.608	105.508	60.870	99.713	11.606	11.606	11.603	11.603	0	208569.780	1973	3718047	8
9	105.742	1971.385	66.672	105.515	66.622	105.521	60.870	99.713	11.606	11.606	11.603	11.603	0	208458.372	1969	3716061	9
10	105.742	1959.002	66.672	105.515	66.621	105.521	60.870	99.713	11.606	11.606	11.603	11.603	0	207148.965	1963	3692719	10
11	105.742	1971.502	66.672	105.279	66.599	105.278	60.870	99.476	11.606	11.606	11.603	11.603	0	208470.713	1972	3716281	11
12	105.742	1980.634	66.672	105.279	66.581	105.291	60.870	99.476	11.606	11.606	11.603	11.603	0	209436.416	1980	3733496	12
13	105.742	1983.372	66.672	105.279	66.599	105.294	60.870	99.476	11.606	11.606	11.603	11.603	0	209725.930	1985	3738657	13
14	105.742	1997.069	66.672	105.279	66.596	105.307	60.870	99.476	11.606	11.606	11.603	11.603	0	211174.288	2000	3764476	14
15	105.742	2004.403	66.672	105.279	66.598	105.298	60.870	99.476	11.606	11.606	11.603	11.603	0	211949.768	1999	3778300	15
16	105.742	2004.432	66.672	105.279	66.598	105.307	60.870	99.476	11.606	11.606	11.603	11.603	0	211952.797	2006	3778354	16
17	105.742	1999.595	66.672	105.279	66.586	105.290	60.870	99.476	11.606	11.606	11.603	11.603	0	211441.364	1997	3769237	17
18	105.742	1979.589	66.672	105.279	66.578	105.280	60.870	99.476	11.606	11.606	11.603	11.603	0	209325.906	1974	3731526	18
19	105.742	1988.780	66.672	105.279	66.584	105.283	60.870	99.476	11.606	11.606	11.603	11.603	0	210297.779	1991	3748851	19
20	105.742	1972.352	66.672	105.279	66.576	105.287	60.870	99.476	11.606	11.606	11.603	11.603	0	208560.636	1967	3717884	20
21	105.742	1983.688	66.199	105.279	66.110	105.286	60.396	99.476	11.606	11.606	11.603	11.603	0	209759.308	1981	3739252	21
22	105.742	1975.813	66.199	105.989	66.090	105.993	60.396	100.186	11.606	11.606	11.603	11.603	0	208926.554	1974	3724407	22
23	105.742	1976.114	66.199	105.989	66.106	106.001	60.396	100.186	11.606	11.606	11.603	11.603	0	208958.361	1972	3724974	23
24	105.742	1970.118	65.725	106.463	65.614	106.465	59.922	100.660	11.606	11.606	11.603	11.603	0	208324.413	1968	3713673	24
25	105.742	1969.756	65.488	106.700	65.384	106.717	59.685	100.897	11.606	11.606	11.603	11.603	0	208286.155	1970	3712991	25
26	105.742	1969.655	65.488	106.700	65.384	106.700	59.685	100.897	11.606	11.606	11.603	11.603	0	208275.385	1971	3712799	26
27	105.742	1972.394	65.251	106.700	65.142	106.698	59.449	100.897	11.606	11.606	11.603	11.603	0	208565.011	1972	3717962	27
28	105.742	1968.298	65.015	106.700	64.936	106.707	59.212	100.897	11.606	11.606	11.603	11.603	0	208131.890	1973	3710241	28
29	105.742	1969.760	65.015	106.700	64.949	106.700	59.212	100.897	11.606	11.606	11.603	11.603	0	208286.492	1962	3712997	29
30	105.742	1967.647	64.778	106.700	64.703	106.701	58.975	100.897	11.606	11.606	11.603	11.603	0	208063.115	1966	3709015	30
31	105.742	1956.297	64.778	106.937	64.709	106.934	58.975	101.134	11.606	11.606	11.603	11.603	0	206862.929	1953	3687620	31
32	105.742	1961.517	64.778	106.937	64.698	106.943	58.975	101.134	11.606	11.606	11.603	11.603	0	207414.863	1962	3697459	32
33	105.742	1968.053	64.778	106.937	64.715	106.927	58.975	101.134	11.606	11.606	11.603	11.603	0	208106.029	1961	3709780	33
34	105.742	1966.815	64.778	106.937	64.709	106.934	58.975	101.134	11.606	11.606	11.603	11.603	0	207975.156	1956	3707447	34
35	105.742	1964.868	64.778	106.937	64.705	106.931	58.975	101.134	11.606	11.606	11.603	11.603	0	207769.225	1968	3703776	35
36	105.742	1952.022	64.541	106.937	64.479	106.933	58.738	101.134	11.606	11.606	11.603	11.603	0	206410.846	1949	3679561	36
37	105.742	1955.022	64.541	106.700	64.474	106.695	58.738	100.897	11.606	11.606	11.603	11.603	0	206728.128	1945	3685217	37
38	105.742	1965.327	64.541	106.700	64.472	106.690	58.738	100.897	11.606	11.606	11.603	11.603	0	207817.749	1966	3704641	38
39	105.742	1959.825	64.541	106.226	64.472	106.230	58.738	100.423	11.606	11.606	11.603	11.603	0	207236.027	1963	3694271	39
40	105.742	1953.133	64.541	105.989	64.473	105.989	58.738	100.186	11.606	11.606	11.603	11.603	0	206528.368	1951	3681656	40
41	105.742	1951.226	64.541	105.752	64.479	105.774	58.738	99.950	11.606	11.606	11.603	11.603	0	206326.701	1951	3678061	41
42	105.742	1953.272	64.541	105.752	64.444	105.770	58.738	99.950	11.606	11.606	11.603	11.603	0	206543.066	1953	3681918	42
43	105.742	1916.909	63.593	105.752	63.530	105.776	57.791	99.950	11.606	11.606	11.603	11.603	0	202697.981	1913	3613374	43
44	105.742	1925.288	63.120	105.752	63.057	105.767	57.317	99.950	11.606	11.606	11.603	11.603	0	203583.914	1921	3629167	44
45	105.742	1911.068	62.883	105.752	62.811	105.778	57.080	99.950	11.606	11.606	11.603	11.603	0	202080.357	1910	3602364	45
46	105.742	1924.755	61.699	105.752	61.637	105.782	55.896	99.950	11.606	11.606	11.603	11.603	0	203527.593	1921	3628163	46
47	105.742	1899.257	61.462	105.752	61.387	105.781	55.659	99.950	11.606	11.606	11.603	11.603	0	200831.423	1897	3580100	47
48	105.742	1872.449	61.462	105.752	61.362	105.772	55.659	99.950	11.606	11.606	11.603	11.603	0	197996.693	1871	3529567	48
49	105.742	1891.561	60.514	105.752	60.427	105.778	54.712	99.950	11.606	11.606	11.603	11.603	0	200017.573	1889	3565592	49
50	105.742	1901.759	59.804	105.752	59.713	105.779	54.001	99.950	11.606	11.606	11.603	11.603	0	201095.918	1892	3584815	50
51	105.742	1864.318	59.567	105.752	59.466	105.767	53.764	99.950	11.606	11.606	11.603	11.603	0	197136.901	1868	3514240	51
52	105.742	1857.327	59.330	105.989	59.224	106.011	53.527	100.186	11.606	11.606	11.603	11.603	0	196397.660	1849	3501062	52
53	105.742	1860.435	57.435	106.700	57.342	106.715	51.633	100.897	11.606	11.606	11.603	11.603	0	196726.274	1855	3506920	53
54	105.742	1841.757	56.962	106.937	56.875	106.950	51.159	101.134	11.606	11.606	11.603	11.603	0	194751.225	1841	3471712	54
55	105.742	1813.071	55.778	107.410	55.676	107.414	49.975	101.607	11.606	11.606	11.603	11.603	0	191717.913	1803	3417639	55
56	105.742	1822.552	53.646	107.647	53.558	107.652	47.843	101.844	11.606	11.606	11.603	11.603	0	192720.472	1819	3435511	56
57	105.742	1817.005	52.935	107.884	52.852	107.872	47.133	102.081	11.606	11.606	11.603	11.603	0	192133.870	1809	3425054	57
58	105.742	1820.830	52.699	107.884	52.611	107.867	46.896	102.081	11.606	11.606	11.603	11.603	0	192538.382	1811	3432265	58
59	105.742	1879.617	50.093	108.358	50.009	108.325	44.290	102.555	11.606	11.606	11.603	11.603	0	198754.614	1874	3543078	59
60	105.742	1880.447	50.093	108.358	50.013	108.341	44.290	102.555	11.606	11.606	11.603	11.603	0	198842.406	1871	3544643	60
61	105.742	1878.201	50.093	108.358	50.009	108.316	44.290	102.555	11.606	11.606	11.603	11.603	0	198604.893	1868	3540409	61
