## Supplementary Code 2 for "Engineering combinatorial and dynamic decoders using synthetic immediate-early genes": XY_8-V5-cell_6.txt

	Area	Mean	X	Y	XM	YM	BX	BY	Width	Height	Major	Minor	Angle	IntDen	Median	RawIntDen	Slice
1	88.408	2761.311	106.818	21.079	106.756	21.067	101.134	16.106	11.369	9.948	11.327	9.937	0	244122.624	2784	4351826	1
2	88.408	2757.546	106.818	21.079	106.709	21.086	101.134	16.106	11.369	9.948	11.327	9.937	0	243789.747	2780	4345892	2
3	88.408	2794.288	106.818	21.079	106.715	21.120	101.134	16.106	11.369	9.948	11.327	9.937	0	247038.076	2825	4403798	3
4	88.408	2787.977	106.818	21.553	106.711	21.604	101.134	16.579	11.369	9.948	11.327	9.937	0	246480.140	2831	4393852	4
5	88.408	2824.826	106.108	21.553	106.013	21.593	100.423	16.579	11.369	9.948	11.327	9.937	0	249737.837	2840	4451925	5
6	88.408	2808.916	106.108	21.553	105.981	21.615	100.423	16.579	11.369	9.948	11.327	9.937	0	248331.327	2849	4426852	6
7	88.408	2859.931	105.160	21.553	105.058	21.571	99.476	16.579	11.369	9.948	11.327	9.937	0	252841.437	2873	4507251	7
8	88.408	2907.473	104.213	21.790	104.151	21.771	98.528	16.816	11.369	9.948	11.327	9.937	0	257044.531	2925	4582177	8
9	88.408	2917.589	104.213	21.790	104.141	21.790	98.528	16.816	11.369	9.948	11.327	9.937	0	257938.935	2918	4598121	9
10	88.408	2913.190	104.213	21.790	104.121	21.818	98.528	16.816	11.369	9.948	11.327	9.937	0	257549.961	2929	4591187	10
11	88.408	2964.963	103.502	22.027	103.410	22.054	97.818	17.053	11.369	9.948	11.327	9.937	0	262127.107	2983	4672781	11
12	88.408	2975.506	103.265	22.264	103.233	22.256	97.581	17.290	11.369	9.948	11.327	9.937	0	263059.208	2991	4689397	12
13	88.408	2977.860	103.265	22.264	103.209	22.269	97.581	17.290	11.369	9.948	11.327	9.937	0	263267.326	3007	4693107	13
14	88.408	2974.052	103.265	22.264	103.167	22.266	97.581	17.290	11.369	9.948	11.327	9.937	0	262930.691	3002	4687106	14
15	88.408	2959.334	103.265	22.500	103.160	22.537	97.581	17.527	11.369	9.948	11.327	9.937	0	261629.530	2996	4663911	15
16	88.408	2977.609	102.792	22.974	102.684	23.004	97.107	18.000	11.369	9.948	11.327	9.937	0	263245.168	3014	4692712	16
17	88.408	2982.887	102.318	23.922	102.284	23.907	96.634	18.948	11.369	9.948	11.327	9.937	0	263711.780	2992	4701030	17
18	88.408	2981.419	101.844	24.158	101.814	24.137	96.160	19.185	11.369	9.948	11.327	9.937	0	263582.028	2989	4698717	18
19	88.408	2995.182	101.134	24.395	101.098	24.375	95.449	19.421	11.369	9.948	11.327	9.937	0	264798.763	3016	4720407	19
20	88.408	2958.898	101.134	24.395	101.019	24.409	95.449	19.421	11.369	9.948	11.327	9.937	0	261590.992	2968	4663224	20
21	88.408	2857.157	101.134	24.395	100.978	24.455	95.449	19.421	11.369	9.948	11.327	9.937	0	252596.239	2910	4502880	21
22	88.408	2790.756	100.660	24.395	100.469	24.517	94.976	19.421	11.369	9.948	11.327	9.937	0	246725.843	2845	4398232	22
23	88.408	2899.086	99.002	25.816	98.872	25.887	93.318	20.843	11.369	9.948	11.327	9.937	0	256303.102	2914	4568960	23
24	88.408	2953.342	97.818	26.527	97.701	26.577	92.134	21.553	11.369	9.948	11.327	9.937	0	261099.754	2968	4654467	24
25	88.408	2941.292	96.871	27.474	96.769	27.530	91.186	22.500	11.369	9.948	11.327	9.937	0	260034.423	2944	4635476	25
26	88.408	2967.306	96.397	27.948	96.289	27.988	90.712	22.974	11.369	9.948	11.327	9.937	0	262334.328	2971	4676475	26
27	88.408	2984.176	96.160	28.422	96.069	28.467	90.476	23.448	11.369	9.948	11.327	9.937	0	263825.768	2983	4703062	27
28	88.408	2963.763	95.923	28.659	95.804	28.744	90.239	23.685	11.369	9.948	11.327	9.937	0	262021.028	2960	4670890	28
29	88.408	2937.603	95.923	28.659	95.766	28.784	90.239	23.685	11.369	9.948	11.327	9.937	0	259708.334	2950	4629663	29
30	88.408	2929.386	95.923	29.132	95.766	29.250	90.239	24.158	11.369	9.948	11.327	9.937	0	258981.827	2932	4616712	30
31	88.408	2994.499	95.923	29.843	95.812	29.893	90.239	24.869	11.369	9.948	11.327	9.937	0	264738.347	2986	4719330	31
32	88.408	3038.604	95.213	30.316	95.137	30.313	89.528	25.343	11.369	9.948	11.327	9.937	0	268637.622	3044	4788840	32
33	88.408	3033.835	95.213	30.553	95.114	30.523	89.528	25.579	11.369	9.948	11.327	9.937	0	268216.000	3035	4781324	33
34	88.408	3032.898	95.213	29.606	95.101	29.582	89.528	24.632	11.369	9.948	11.327	9.937	0	268133.201	3035	4779848	34
35	88.408	3010.413	95.213	29.132	95.087	29.199	89.528	24.158	11.369	9.948	11.327	9.937	0	266145.306	3016	4744411	35
36	88.408	2983.170	94.739	29.132	94.622	29.180	89.055	24.158	11.369	9.948	11.327	9.937	0	263736.799	2983	4701476	36
37	88.408	3031.454	94.028	29.132	93.931	29.172	88.344	24.158	11.369	9.948	11.327	9.937	0	268005.525	3038	4777572	37
38	88.408	3080.610	93.318	29.369	93.249	29.380	87.633	24.395	11.369	9.948	11.327	9.937	0	272351.272	3094	4855041	38
39	88.408	3115.762	91.660	29.606	91.605	29.621	85.976	24.632	11.369	9.948	11.327	9.937	0	275459.024	3137	4910441	39
40	88.408	3149.152	90.949	29.606	90.893	29.624	85.265	24.632	11.369	9.948	11.327	9.937	0	278410.995	3171	4963064	40
41	88.408	3124.869	90.712	29.843	90.662	29.862	85.028	24.869	11.369	9.948	11.327	9.937	0	276264.122	3154	4924793	41
42	88.408	3134.609	90.712	29.843	90.676	29.869	85.028	24.869	11.369	9.948	11.327	9.937	0	277125.261	3156	4940144	42
43	88.408	3114.108	90.712	29.843	90.668	29.879	85.028	24.869	11.369	9.948	11.327	9.937	0	275312.780	3137	4907834	43
44	88.408	3141.069	90.712	29.843	90.660	29.871	85.028	24.869	11.369	9.948	11.327	9.937	0	277696.324	3151	4950324	44
45	88.408	3153.283	89.528	29.843	89.485	29.849	83.844	24.869	11.369	9.948	11.327	9.937	0	278776.184	3181	4969574	45
46	88.408	3186.751	89.291	29.843	89.254	29.845	83.607	24.869	11.369	9.948	11.327	9.937	0	281734.999	3201	5022319	46
47	88.408	3182.266	89.291	29.843	89.253	29.834	83.607	24.869	11.369	9.948	11.327	9.937	0	281338.508	3192	5015251	47
48	88.408	3204.645	89.055	29.843	89.009	29.817	83.370	24.869	11.369	9.948	11.327	9.937	0	283316.979	3214	5050520	48
49	88.408	3233.323	88.107	29.843	88.042	29.798	82.423	24.869	11.369	9.948	11.327	9.937	0	285852.377	3246	5095717	49
50	88.408	3218.820	88.107	29.843	88.040	29.815	82.423	24.869	11.369	9.948	11.327	9.937	0	284570.177	3255	5072860	50
51	88.408	3223.413	88.107	29.843	88.048	29.818	82.423	24.869	11.369	9.948	11.327	9.937	0	284976.260	3235	5080099	51
52	88.408	3217.675	88.107	29.843	88.043	29.816	82.423	24.869	11.369	9.948	11.327	9.937	0	284468.979	3230	5071056	52
53	88.408	3198.838	88.344	29.843	88.290	29.807	82.660	24.869	11.369	9.948	11.327	9.937	0	282803.583	3236	5041368	53
54	88.408	3209.172	88.818	30.080	88.770	30.052	83.133	25.106	11.369	9.948	11.327	9.937	0	283717.228	3237	5057655	54
55	88.408	3185.332	89.055	30.080	89.020	30.060	83.370	25.106	11.369	9.948	11.327	9.937	0	281609.567	3214	5020083	55
56	88.408	3186.423	89.055	30.080	89.029	30.066	83.370	25.106	11.369	9.948	11.327	9.937	0	281706.053	3209	5021803	56
57	88.408	3200.820	89.055	30.080	89.017	30.083	83.370	25.106	11.369	9.948	11.327	9.937	0	282978.829	3227	5044492	57
58	88.408	3189.247	89.055	30.080	89.027	30.079	83.370	25.106	11.369	9.948	11.327	9.937	0	281955.683	3219	5026253	58
59	88.408	3204.647	89.055	30.080	89.026	30.076	83.370	25.106	11.369	9.948	11.327	9.937	0	283317.203	3228	5050524	59
60	88.408	3205.721	89.055	29.843	89.020	29.836	83.370	24.869	11.369	9.948	11.327	9.937	0	283412.175	3224	5052217	60
61	88.408	3199.628	88.818	29.843	88.782	29.832	83.133	24.869	11.369	9.948	11.327	9.937	0	282873.423	3211	5042613	61
