## Supplementary Code 2 for "Engineering combinatorial and dynamic decoders using synthetic immediate-early genes": XY_9-V5-cell_1.txt

	Area	Mean	X	Y	XM	YM	BX	BY	Width	Height	Major	Minor	Angle	IntDen	Median	RawIntDen	Slice
1	88.408	1831.381	17.527	51.870	17.582	51.818	11.842	46.896	11.369	9.948	11.327	9.937	0	161909.192	1822	2886257	1
2	88.408	1855.647	17.527	51.870	17.558	51.831	11.842	46.896	11.369	9.948	11.327	9.937	0	164054.494	1864	2924500	2
3	88.408	1868.157	17.527	51.870	17.596	51.824	11.842	46.896	11.369	9.948	11.327	9.937	0	165160.439	1862	2944215	3
4	88.408	1866.434	18.237	52.343	18.285	52.303	12.553	47.369	11.369	9.948	11.327	9.937	0	165008.136	1868	2941500	4
5	88.408	1897.769	18.711	52.817	18.721	52.811	13.027	47.843	11.369	9.948	11.327	9.937	0	167778.411	1894	2990884	5
6	88.408	1908.415	18.711	53.054	18.716	53.032	13.027	48.080	11.369	9.948	11.327	9.937	0	168719.599	1903	3007662	6
7	88.408	1898.528	18.711	53.527	18.698	53.521	13.027	48.554	11.369	9.948	11.327	9.937	0	167845.502	1890	2992080	7
8	88.408	1875.537	18.000	54.949	17.990	54.890	12.316	49.975	11.369	9.948	11.327	9.937	0	165812.954	1867	2955847	8
9	88.408	1864.848	17.527	55.659	17.546	55.591	11.842	50.685	11.369	9.948	11.327	9.937	0	164867.895	1868	2939000	9
10	88.408	1881.534	17.290	55.659	17.304	55.592	11.606	50.685	11.369	9.948	11.327	9.937	0	166343.123	1885	2965298	10
11	88.408	1885.828	17.290	55.659	17.282	55.599	11.606	50.685	11.369	9.948	11.327	9.937	0	166722.729	1887	2972065	11
12	88.408	1894.959	17.290	55.659	17.265	55.603	11.606	50.685	11.369	9.948	11.327	9.937	0	167530.015	1894	2986456	12
13	88.408	1895.043	16.816	55.896	16.784	55.848	11.132	50.922	11.369	9.948	11.327	9.937	0	167537.420	1896	2986588	13
14	88.408	1923.132	16.342	56.133	16.310	56.111	10.658	51.159	11.369	9.948	11.327	9.937	0	170020.704	1914	3030856	14
15	88.408	1934.444	15.869	56.606	15.850	56.588	10.184	51.633	11.369	9.948	11.327	9.937	0	171020.738	1930	3048683	15
16	88.408	1915.364	15.395	57.317	15.364	57.324	9.711	52.343	11.369	9.948	11.327	9.937	0	169333.913	1917	3018613	16
17	88.408	1917.097	14.685	58.028	14.702	58.025	9.000	53.054	11.369	9.948	11.327	9.937	0	169487.169	1912	3021345	17
18	88.408	1906.680	13.027	60.633	13.061	60.552	7.342	55.659	11.369	9.948	11.327	9.937	0	168566.175	1914	3004927	18
19	88.408	1885.854	12.553	61.580	12.600	61.490	6.869	56.606	11.369	9.948	11.327	9.937	0	166725.029	1885	2972106	19
20	88.408	1850.904	11.842	62.528	11.903	62.444	6.158	57.554	11.369	9.948	11.327	9.937	0	163635.172	1850	2917025	20
21	88.408	1863.468	11.842	63.001	11.873	62.927	6.158	58.028	11.369	9.948	11.327	9.937	0	164745.941	1862	2936826	21
22	88.408	1850.688	11.606	63.475	11.644	63.389	5.921	58.501	11.369	9.948	11.327	9.937	0	163616.099	1847	2916685	22
23	88.408	1858.630	11.606	63.712	11.647	63.612	5.921	58.738	11.369	9.948	11.327	9.937	0	164318.204	1861	2929201	23
24	88.408	1863.308	11.606	63.949	11.638	63.866	5.921	58.975	11.369	9.948	11.327	9.937	0	164731.749	1854	2936573	24
25	88.408	1879.291	11.606	64.186	11.628	64.119	5.921	59.212	11.369	9.948	11.327	9.937	0	166144.822	1884	2961763	25
26	88.408	1883.136	11.842	64.422	11.864	64.360	6.158	59.449	11.369	9.948	11.327	9.937	0	166484.711	1887	2967822	26
27	88.408	1875.086	12.316	64.659	12.332	64.583	6.632	59.685	11.369	9.948	11.327	9.937	0	165773.014	1873	2955135	27
28	88.408	1904.424	12.316	64.896	12.331	64.833	6.632	59.922	11.369	9.948	11.327	9.937	0	168366.808	1906	3001373	28
29	88.408	1890.516	12.316	65.607	12.308	65.566	6.632	60.633	11.369	9.948	11.327	9.937	0	167137.227	1892	2979454	29
30	88.408	1872.120	12.316	67.975	12.338	67.933	6.632	63.001	11.369	9.948	11.327	9.937	0	165510.818	1874	2950461	30
31	88.408	1883.743	12.316	68.212	12.321	68.170	6.632	63.238	11.369	9.948	11.327	9.937	0	166538.396	1889	2968779	32
32	88.408	1880.880	12.316	68.449	12.315	68.396	6.632	63.475	11.369	9.948	11.327	9.937	0	166285.288	1870	2964267	33
33	88.408	1904.358	12.316	68.449	12.316	68.400	6.632	63.475	11.369	9.948	11.327	9.937	0	168360.918	1905	3001268	34
34	88.408	1899.438	12.316	68.449	12.301	68.402	6.632	63.475	11.369	9.948	11.327	9.937	0	167925.945	1896	2993514	35
35	88.408	1889.967	12.316	68.449	12.325	68.396	6.632	63.475	11.369	9.948	11.327	9.937	0	167088.647	1890	2978588	36
36	88.408	1870.354	12.316	68.449	12.353	68.391	6.632	63.475	11.369	9.948	11.327	9.937	0	165354.701	1869	2947678	37
37	88.408	1853.978	12.316	69.396	12.391	69.320	6.632	64.422	11.369	9.948	11.327	9.937	0	163906.904	1856	2921869	38
38	88.408	1845.170	12.079	70.107	12.162	70.052	6.395	65.133	11.369	9.948	11.327	9.937	0	163128.227	1835	2907988	39
39	88.408	1830.613	11.842	70.344	11.969	70.300	6.158	65.370	11.369	9.948	11.327	9.937	0	161841.259	1831	2885046	40
40	88.408	1840.950	11.842	70.580	11.962	70.526	6.158	65.607	11.369	9.948	11.327	9.937	0	162755.129	1853	2901337	41
41	88.408	1834.928	11.606	70.580	11.722	70.523	5.921	65.607	11.369	9.948	11.327	9.937	0	162222.716	1837	2891846	42
42	88.408	1810.610	10.421	70.580	10.496	70.514	4.737	65.607	11.369	9.948	11.327	9.937	0	160072.814	1805	2853521	43
43	88.408	1827.659	10.421	70.344	10.495	70.275	4.737	65.370	11.369	9.948	11.327	9.937	0	161580.130	1821	2880391	44
44	88.408	1874.735	10.421	70.344	10.454	70.296	4.737	65.370	11.369	9.948	11.327	9.937	0	165741.992	1869	2954582	45
45	88.408	1886.010	10.421	70.344	10.452	70.317	4.737	65.370	11.369	9.948	11.327	9.937	0	166738.773	1878	2972351	46
46	88.408	1892.383	10.184	70.344	10.185	70.329	4.500	65.370	11.369	9.948	11.327	9.937	0	167302.263	1888	2982396	47
47	88.408	1882.235	9.474	70.580	9.475	70.551	3.790	65.607	11.369	9.948	11.327	9.937	0	166405.054	1880	2966402	48
48	88.408	1882.178	8.290	72.712	8.279	72.678	2.605	67.738	11.369	9.948	11.327	9.937	0	166400.061	1879	2966313	49
49	88.408	1877.107	7.816	73.659	7.802	73.635	2.132	68.686	11.369	9.948	11.327	9.937	0	165951.681	1875	2958320	50
50	88.408	1859.900	7.579	74.370	7.577	74.344	1.895	69.396	11.369	9.948	11.327	9.937	0	164430.510	1856	2931203	51
51	88.408	1842.337	6.869	75.081	6.869	75.051	1.184	70.107	11.369	9.948	11.327	9.937	0	162877.756	1843	2903523	52
52	88.408	1818.865	6.395	76.028	6.404	75.998	0.711	71.054	11.369	9.948	11.327	9.937	0	160802.631	1819	2866531	53
53	88.408	1802.517	6.158	76.975	6.167	76.944	0.474	72.002	11.369	9.948	11.327	9.937	0	159357.358	1794	2840767	54
54	88.408	1793.859	5.684	77.686	5.736	77.643	0.000	72.712	11.369	9.948	11.327	9.937	0	158591.864	1794	2827121	55
55	87.174	1775.817	5.287	78.396	5.327	78.336	0.000	73.423	10.895	9.948	11.104	9.996	0	154805.288	1769	2759620	56
56	83.584	1749.889	4.788	79.344	4.803	79.334	0.000	74.370	10.184	9.948	10.526	10.110	0	146262.618	1747	2607335	57
57	78.872	1763.128	4.341	80.528	4.388	80.468	0.000	75.554	9.474	9.948	10.199	9.847	90.000	139061.105	1756	2478958	58
58	75.169	1746.383	4.070	81.475	4.111	81.418	0.000	76.502	9.000	9.948	10.229	9.357	90.000	131274.617	1740	2340153	59
59	71.243	1740.863	3.807	81.949	3.850	81.906	0.000	76.975	8.526	9.948	10.238	8.860	90.000	124023.739	1739	2210896	60
60	67.092	1728.841	3.554	82.660	3.585	82.602	0.000	77.686	8.053	9.948	10.220	8.358	90.000	115990.595	1729	2067694	61
61	62.716	1721.505	3.311	83.370	3.338	83.334	0.000	78.396	7.579	9.948	10.171	7.851	90.000	107965.920	1725	1924643	61
