## Supplementary Code 2 for "Engineering combinatorial and dynamic decoders using synthetic immediate-early genes": XY_9-V5-cell_2.txt

	Area	Mean	X	Y	XM	YM	BX	BY	Width	Height	Major	Minor	Angle	IntDen	Median	RawIntDen	Slice
1	131.995	1987.672	32.330	82.068	32.345	82.047	25.106	76.265	14.448	11.606	14.455	11.627	0	262363.330	1981	4676992.000	1
2	131.995	2015.461	32.330	82.068	32.320	82.057	25.106	76.265	14.448	11.606	14.455	11.627	0	266031.318	2016	4742379.000	2
3	131.995	2033.477	32.330	82.068	32.323	82.067	25.106	76.265	14.448	11.606	14.455	11.627	0	268409.365	2021	4784771.000	3
4	131.995	2031.819	32.093	82.304	32.102	82.298	24.869	76.502	14.448	11.606	14.455	11.627	0	268190.588	2030	4780871.000	4
5	131.995	2046.800	32.093	82.304	32.100	82.301	24.869	76.502	14.448	11.606	14.455	11.627	0	270167.937	2036	4816120.000	5
6	131.995	2042.116	31.856	82.304	31.842	82.299	24.632	76.502	14.448	11.606	14.455	11.627	0	269549.752	2035	4805100.000	6
7	131.995	2040.633	31.856	82.304	31.839	82.292	24.632	76.502	14.448	11.606	14.455	11.627	0	269353.975	2040	4801610.000	7
8	131.995	2049.215	31.619	83.252	31.610	83.247	24.395	77.449	14.448	11.606	14.455	11.627	0	270486.790	2040	4821804.000	8
9	131.995	2055.807	31.619	83.252	31.587	83.221	24.395	77.449	14.448	11.606	14.455	11.627	0	271356.848	2047	4837314.000	9
10	131.995	2067.881	31.382	83.015	31.375	83.009	24.158	77.212	14.448	11.606	14.455	11.627	0	272950.552	2065	4865724.000	10
11	131.995	2076.087	31.382	81.594	31.390	81.583	24.158	75.791	14.448	11.606	14.455	11.627	0	274033.665	2074	4885032.000	11
12	131.995	2075.567	31.382	81.120	31.391	81.101	24.158	75.317	14.448	11.606	14.455	11.627	0	273965.115	2075	4883810.000	12
13	131.995	2086.075	31.382	81.120	31.383	81.101	24.158	75.317	14.448	11.606	14.455	11.627	0	275352.048	2084	4908534.000	13
14	131.995	2107.996	31.382	82.068	31.397	82.061	24.158	76.265	14.448	11.606	14.455	11.627	0	278245.566	2104	4960115.000	14
15	131.995	2108.991	31.382	82.778	31.388	82.779	24.158	76.975	14.448	11.606	14.455	11.627	0	278376.832	2094	4962455.000	15
16	131.995	2102.345	31.619	83.015	31.610	83.019	24.395	77.212	14.448	11.606	14.455	11.627	0	277499.594	2095	4946817.000	16
17	131.995	2108.171	31.856	83.252	31.847	83.242	24.632	77.449	14.448	11.606	14.455	11.627	0	278268.622	2106	4960526.000	17
18	131.995	2091.649	31.856	83.252	31.857	83.254	24.632	77.449	14.448	11.606	14.455	11.627	0	276087.867	2079	4921651.000	18
19	131.995	2095.963	31.619	83.252	31.628	83.254	24.395	77.449	14.448	11.606	14.455	11.627	0	276657.247	2083	4931801.000	19
20	131.995	2099.576	31.619	82.778	31.622	82.762	24.395	76.975	14.448	11.606	14.455	11.627	0	277134.124	2093	4940302.000	20
21	131.995	2105.266	31.619	82.778	31.648	82.760	24.395	76.975	14.448	11.606	14.455	11.627	0	277885.146	2095	4953690.000	21
22	131.995	2106.038	31.619	83.015	31.642	83.009	24.395	77.212	14.448	11.606	14.455	11.627	0	277987.073	2099	4955507.000	22
23	131.995	2118.750	31.856	83.489	31.878	83.495	24.632	77.686	14.448	11.606	14.455	11.627	0	279665.034	2112	4985419.000	23
24	131.995	2113.161	32.093	83.489	32.094	83.492	24.869	77.686	14.448	11.606	14.455	11.627	0	278927.364	2106	4972269.000	24
25	131.995	2129.577	32.093	83.489	32.100	83.492	24.869	77.686	14.448	11.606	14.455	11.627	0	281094.151	2128	5010895.000	25
26	131.995	2122.418	32.330	82.541	32.340	82.540	25.106	76.738	14.448	11.606	14.455	11.627	0	280149.204	2118	4994050.000	26
27	131.995	2116.725	32.330	82.068	32.348	82.070	25.106	76.265	14.448	11.606	14.455	11.627	0	279397.678	2113	4980653.000	27
28	131.995	2108.994	32.330	82.068	32.332	82.062	25.106	76.265	14.448	11.606	14.455	11.627	0	278377.225	2106	4962462.000	28
29	131.995	2122.359	32.566	82.068	32.547	82.069	25.343	76.265	14.448	11.606	14.455	11.627	0	280141.407	2114	4993911.000	29
30	131.995	2105.701	32.566	81.594	32.541	81.581	25.343	75.791	14.448	11.606	14.455	11.627	0	277942.588	2095	4954714.000	30
31	131.995	2113.899	32.566	81.357	32.561	81.353	25.343	75.554	14.448	11.606	14.455	11.627	0	279024.692	2108	4974004.000	31
32	131.995	2127.749	32.566	81.357	32.554	81.354	25.343	75.554	14.448	11.606	14.455	11.627	0	280852.824	2118	5006593.000	32
33	131.995	2123.993	32.566	81.357	32.533	81.345	25.343	75.554	14.448	11.606	14.455	11.627	0	280357.042	2118	4997755.000	33
34	131.995	2113.297	32.566	81.357	32.553	81.361	25.343	75.554	14.448	11.606	14.455	11.627	0	278945.203	2112	4972587.000	34
35	131.995	2123.886	32.566	81.120	32.537	81.103	25.343	75.317	14.448	11.606	14.455	11.627	0	280342.962	2122	4997504.000	35
36	131.995	2099.764	32.566	80.646	32.535	80.628	25.343	74.844	14.448	11.606	14.455	11.627	0	277158.975	2091	4940745.000	36
37	131.995	2082.798	32.566	80.173	32.518	80.169	25.343	74.370	14.448	11.606	14.455	11.627	0	274919.543	2077	4900824.000	37
38	131.995	2098.390	32.566	79.936	32.502	79.915	25.343	74.133	14.448	11.606	14.455	11.627	0	276977.559	2092	4937511.000	38
39	131.995	2094.757	31.145	78.752	31.097	78.717	23.922	72.949	14.448	11.606	14.455	11.627	0	276498.045	2088	4928963.000	39
40	131.995	2095.441	30.198	78.515	30.181	78.483	22.974	72.712	14.448	11.606	14.455	11.627	0	276588.361	2087	4930573.000	40
41	131.995	2086.923	29.251	77.804	29.265	77.773	22.027	72.002	14.448	11.606	14.455	11.627	0	275463.960	2079	4910529.000	41
42	131.995	2090.926	29.014	77.567	29.041	77.540	21.790	71.765	14.448	11.606	14.455	11.627	0	275992.390	2087	4919949.000	42
43	131.995	2084.863	28.303	77.094	28.362	77.065	21.079	71.291	14.448	11.606	14.455	11.627	0	275192.116	2080	4905683.000	43
44	131.995	2073.176	28.303	76.857	28.364	76.821	21.079	71.054	14.448	11.606	14.455	11.627	0	273649.460	2065	4878183.000	44
45	131.995	2089.881	27.593	76.146	27.663	76.107	20.369	70.344	14.448	11.606	14.455	11.627	0	275854.393	2082	4917489.000	45
46	131.995	2082.258	27.119	75.673	27.184	75.645	19.895	69.870	14.448	11.606	14.455	11.627	0	274848.300	2080	4899554.000	46
47	131.995	2071.199	26.645	74.962	26.649	74.939	19.421	69.159	14.448	11.606	14.455	11.627	0	273388.499	2067	4873531.000	47
48	131.995	2089.191	26.408	74.725	26.418	74.705	19.185	68.923	14.448	11.606	14.455	11.627	0	275763.348	2080	4915866.000	48
49	131.995	2098.627	25.935	74.488	25.980	74.457	18.711	68.686	14.448	11.606	14.455	11.627	0	277008.861	2090	4938069.000	49
50	131.995	2087.439	25.461	73.778	25.488	73.760	18.237	67.975	14.448	11.606	14.455	11.627	0	275532.062	2078	4911743.000	50
51	131.995	2094.567	24.987	72.357	25.038	72.354	17.764	66.554	14.448	11.606	14.455	11.627	0	276472.970	2084	4928516.000	51
52	131.995	2100.741	24.277	71.409	24.325	71.397	17.053	65.607	14.448	11.606	14.455	11.627	0	277287.885	2092	4943043.000	52
53	131.995	2093.658	23.803	70.462	23.845	70.442	16.579	64.659	14.448	11.606	14.455	11.627	0	276352.979	2081	4926377.000	53
54	131.995	2103.300	22.856	69.278	22.908	69.251	15.632	63.475	14.448	11.606	14.455	11.627	0	277625.643	2096	4949064.000	54
55	131.995	2100.533	21.672	67.857	21.760	67.833	14.448	62.054	14.448	11.606	14.455	11.627	0	277260.510	2092	4942555.000	55
56	131.995	2101.323	21.198	67.620	21.286	67.598	13.974	61.817	14.448	11.606	14.455	11.627	0	277364.737	2096	4944413.000	56
57	131.995	2083.215	20.961	67.620	21.091	67.584	13.737	61.817	14.448	11.606	14.455	11.627	0	274974.518	2082	4901804.000	57
58	131.995	2081.340	20.961	67.383	21.103	67.328	13.737	61.580	14.448	11.606	14.455	11.627	0	274727.075	2075	4897393.000	58
59	131.995	2079.918	20.961	67.383	21.096	67.332	13.737	61.580	14.448	11.606	14.455	11.627	0	274539.320	2078	4894046.000	59
60	131.995	2076.344	20.961	67.383	21.093	67.346	13.737	61.580	14.448	11.606	14.455	11.627	0	274067.660	2066	4885638.000	60
61	131.995	2072.184	21.435	67.620	21.564	67.588	14.211	61.817	14.448	11.606	14.455	11.627	0	273518.474	2067	4875848.000	61
