## Supplementary Code 2 for "Engineering combinatorial and dynamic decoders using synthetic immediate-early genes": XY_9-V5-cell_3.txt

	Area	Mean	X	Y	XM	YM	BX	BY	Width	Height	Major	Minor	Angle	IntDen	Median	RawIntDen	Slice
1	108.154	2044.235	56.725	36.238	56.739	36.233	50.685	30.553	12.079	11.369	12.092	11.388	0	221092.728	2035	3941286.000	1
2	108.154	2069.869	56.725	36.238	56.722	36.235	50.685	30.553	12.079	11.369	12.092	11.388	0	223865.077	2064	3990707.000	2
3	108.154	2073.634	56.725	36.238	56.699	36.251	50.685	30.553	12.079	11.369	12.092	11.388	0	224272.339	2065	3997967.000	3
4	108.154	2056.521	56.725	36.238	56.720	36.248	50.685	30.553	12.079	11.369	12.092	11.388	0	222421.488	2050	3964973.000	4
5	108.154	2067.168	56.725	36.001	56.736	36.035	50.685	30.316	12.079	11.369	12.092	11.388	0	223572.982	2062	3985500.000	5
6	108.154	2054.729	56.488	35.053	56.473	35.080	50.448	29.369	12.079	11.369	12.092	11.388	0	222227.618	2052	3961517.000	6
7	108.154	2064.159	56.488	34.106	56.477	34.124	50.448	28.422	12.079	11.369	12.092	11.388	0	223247.566	2063	3979699.000	7
8	108.154	2057.601	56.251	33.159	56.249	33.191	50.212	27.474	12.079	11.369	12.092	11.388	0	222538.225	2054	3967054.000	8
9	108.154	2071.964	56.014	32.448	56.015	32.475	49.975	26.764	12.079	11.369	12.092	11.388	0	224091.652	2069	3994746.000	9
10	108.154	2055.600	55.778	31.974	55.773	31.985	49.738	26.290	12.079	11.369	12.092	11.388	0	222321.804	2048	3963196.000	10
11	108.154	2073.423	55.541	31.738	55.541	31.766	49.501	26.053	12.079	11.369	12.092	11.388	0	224249.451	2068	3997559.000	11
12	108.154	2072.713	55.541	31.501	55.547	31.531	49.501	25.816	12.079	11.369	12.092	11.388	0	224172.655	2071	3996190.000	12
13	108.154	2066.227	55.067	31.027	55.065	31.052	49.027	25.343	12.079	11.369	12.092	11.388	0	223471.223	2061	3983686.000	13
14	108.154	2083.681	54.356	30.553	54.369	30.593	48.317	24.869	12.079	11.369	12.092	11.388	0	225358.930	2081	4017337.000	14
15	108.154	2099.052	54.120	30.553	54.116	30.584	48.080	24.869	12.079	11.369	12.092	11.388	0	227021.352	2097	4046972.000	15
16	108.154	2088.200	53.883	30.316	53.892	30.359	47.843	24.632	12.079	11.369	12.092	11.388	0	225847.643	2079	4026049.000	16
17	108.154	2081.595	53.646	29.843	53.650	29.890	47.606	24.158	12.079	11.369	12.092	11.388	0	225133.309	2080	4013315.000	17
18	108.154	2068.633	53.172	29.369	53.195	29.415	47.133	23.685	12.079	11.369	12.092	11.388	0	223731.455	2068	3988325.000	18
19	108.154	2060.733	52.935	29.132	52.956	29.166	46.896	23.448	12.079	11.369	12.092	11.388	0	222877.048	2058	3973094.000	19
20	108.154	2069.207	52.935	29.132	52.945	29.161	46.896	23.448	12.079	11.369	12.092	11.388	0	223793.554	2062	3989432.000	20
21	108.154	2068.537	52.699	29.132	52.737	29.186	46.659	23.448	12.079	11.369	12.092	11.388	0	223721.021	2067	3988139.000	21
22	108.154	2073.051	52.462	29.132	52.506	29.154	46.422	23.448	12.079	11.369	12.092	11.388	0	224209.286	2075	3996843.000	22
23	108.154	2062.060	52.462	29.132	52.522	29.153	46.422	23.448	12.079	11.369	12.092	11.388	0	223020.543	2052	3975652.000	23
24	108.154	2066.837	52.699	29.132	52.764	29.159	46.659	23.448	12.079	11.369	12.092	11.388	0	223537.193	2052	3984862.000	24
25	108.154	2071.196	53.172	29.132	53.223	29.155	47.133	23.448	12.079	11.369	12.092	11.388	0	224008.629	2058	3993266.000	25
26	108.154	2073.960	53.646	29.132	53.689	29.153	47.606	23.448	12.079	11.369	12.092	11.388	0	224307.511	2067	3998594.000	26
27	108.154	2073.232	53.883	29.132	53.958	29.173	47.843	23.448	12.079	11.369	12.092	11.388	0	224228.808	2065	3997191.000	27
28	108.154	2052.641	54.830	27.001	54.829	27.030	48.791	21.316	12.079	11.369	12.092	11.388	0	222001.829	2047	3957492.000	28
29	108.154	2057.601	55.067	22.974	55.080	22.978	49.027	17.290	12.079	11.369	12.092	11.388	0	222538.225	2058	3967054.000	29
30	108.154	2066.268	55.304	22.974	55.304	22.991	49.264	17.290	12.079	11.369	12.092	11.388	0	223475.599	2063	3983764.000	30
31	108.154	2068.823	55.304	22.737	55.276	22.789	49.264	17.053	12.079	11.369	12.092	11.388	0	223751.931	2066	3988690.000	31
32	108.154	2238.396	55.541	22.264	55.556	22.635	49.501	16.579	12.079	11.369	12.092	11.388	0	242092.039	2092	4315628.000	32
33	108.154	2087.077	56.962	17.053	56.957	17.097	50.922	11.369	12.079	11.369	12.092	11.388	0	225726.194	2085	4023884.000	33
34	108.154	2078.547	59.330	13.027	59.329	13.046	53.291	7.342	12.079	11.369	12.092	11.388	0	224803.630	2079	4007438.000	34
35	108.154	2088.187	60.041	12.790	60.033	12.821	54.001	7.105	12.079	11.369	12.092	11.388	0	225846.241	2093	4026024.000	35
36	108.154	2072.878	61.462	11.369	61.457	11.395	55.422	5.684	12.079	11.369	12.092	11.388	0	224190.494	2066	3996508.000	36
37	108.154	2073.195	61.462	11.369	61.436	11.381	55.422	5.684	12.079	11.369	12.092	11.388	0	224224.769	2072	3997119.000	37
38	108.154	2083.604	61.462	11.369	61.448	11.401	55.422	5.684	12.079	11.369	12.092	11.388	0	225350.571	2081	4017188.000	38
39	108.154	2066.069	61.462	11.132	61.449	11.162	55.422	5.447	12.079	11.369	12.092	11.388	0	223454.114	2055	3983381.000	39
40	108.154	2087.072	61.462	11.132	61.430	11.176	55.422	5.447	12.079	11.369	12.092	11.388	0	225725.689	2087	4023875.000	40
41	108.154	2085.932	61.462	11.369	61.446	11.408	55.422	5.684	12.079	11.369	12.092	11.388	0	225602.389	2080	4021677.000	41
42	108.154	2087.864	61.462	11.369	61.427	11.398	55.422	5.684	12.079	11.369	12.092	11.388	0	225811.349	2087	4025402.000	42
43	108.154	2065.164	61.699	10.184	61.622	10.229	55.659	4.500	12.079	11.369	12.092	11.388	0	223356.281	2060	3981637.000	43
44	108.154	2047.909	62.409	8.526	62.335	8.529	56.370	2.842	12.079	11.369	12.092	11.388	0	221490.004	2049	3948368.000	44
45	108.154	2056.315	62.409	7.579	62.387	7.590	56.370	1.895	12.079	11.369	12.092	11.388	0	222399.161	2053	3964575.000	45
46	108.154	2038.617	62.409	7.579	62.358	7.590	56.370	1.895	12.079	11.369	12.092	11.388	0	220485.089	2036	3930454.000	46
47	108.154	2015.202	62.409	7.105	62.321	7.088	56.370	1.421	12.079	11.369	12.092	11.388	0	217952.608	2023	3885309.000	47
48	108.154	2042.062	62.409	7.105	62.321	7.121	56.370	1.421	12.079	11.369	12.092	11.388	0	220857.683	2044	3937096.000	48
49	108.154	2055.412	62.409	7.105	62.327	7.123	56.370	1.421	12.079	11.369	12.092	11.388	0	222301.497	2055	3962834.000	49
50	108.154	2046.156	62.409	6.632	62.335	6.669	56.370	0.947	12.079	11.369	12.092	11.388	0	221300.453	2055	3944989.000	50
51	108.154	2041.489	62.409	6.158	62.375	6.176	56.370	0.474	12.079	11.369	12.092	11.388	0	220795.640	2047	3935990.000	51
52	108.154	2044.148	62.409	6.158	62.380	6.209	56.370	0.474	12.079	11.369	12.092	11.388	0	221083.303	2041	3941118.000	52
53	108.154	2040.169	62.409	5.684	62.401	5.733	56.370	0.000	12.079	11.369	12.092	11.388	0	220652.930	2035	3933446.000	53
54	102.152	2032.620	62.409	4.793	62.429	4.841	56.370	0.000	12.079	10.184	12.302	10.573	7.342E-14	207635.996	2022	3701401.000	54
55	86.950	2025.133	62.883	3.821	62.894	3.869	56.843	0.000	12.079	8.526	12.450	8.892	0	176084.746	2015	3138956.000	55
56	71.130	2003.535	63.593	3.089	63.591	3.119	57.554	0.000	12.079	7.105	12.281	7.375	0	142512.392	2001	2540482.000	56
57	54.077	2010.415	64.067	2.416	64.058	2.463	58.028	0.000	12.079	5.684	12.142	5.670	180.000	108717.446	2015	1938040.000	57
58	54.077	2025.907	64.067	2.416	64.042	2.455	58.028	0.000	12.079	5.684	12.142	5.670	180.000	109555.193	2023	1952974.000	58
59	59.799	2018.939	64.304	2.636	64.293	2.668	58.264	0.000	12.079	6.158	11.967	6.362	0	120730.476	2015	2152189.000	59
60	65.521	2027.070	64.541	2.859	64.504	2.884	58.501	0.000	12.079	6.632	12.146	6.868	0	132815.310	2021	2367618.000	60
61	65.521	2006.818	64.541	2.859	64.474	2.890	58.501	0.000	12.079	6.632	12.146	6.868	0	131488.345	2009	2343963.000	61
