## Supplementary Code 2 for "Engineering combinatorial and dynamic decoders using synthetic immediate-early genes": XY_9-V5-cell_4.txt

	Area	Mean	X	Y	XM	YM	BX	BY	Width	Height	Major	Minor	Angle	IntDen	Median	RawIntDen	Slice
1	161.783	1912.115	60.751	69.870	60.792	69.882	53.527	62.765	14.448	14.211	14.458	14.247	0	309346.865	1910	5514539	1
2	161.783	1922.490	60.751	69.870	60.783	69.866	53.527	62.765	14.448	14.211	14.458	14.247	0	311025.331	1918	5544460	2
3	161.783	1921.068	60.751	69.870	60.736	69.864	53.527	62.765	14.448	14.211	14.458	14.247	0	310795.391	1916	5540361	3
4	161.783	1922.718	60.278	69.870	60.293	69.858	53.054	62.765	14.448	14.211	14.458	14.247	0	311062.355	1915	5545120	4
5	161.783	1917.793	60.278	69.870	60.294	69.857	53.054	62.765	14.448	14.211	14.458	14.247	0	310265.559	1919	5530916	5
6	161.783	1913.932	60.278	69.870	60.290	69.859	53.054	62.765	14.448	14.211	14.458	14.247	0	309640.924	1910	5519781	6
7	161.783	1916.065	60.278	69.633	60.286	69.618	53.054	62.528	14.448	14.211	14.458	14.247	0	309985.918	1912	5525931	7
8	161.783	1921.652	60.278	69.633	60.316	69.620	53.054	62.528	14.448	14.211	14.458	14.247	0	310889.802	1915	5542044	8
9	161.783	1917.337	60.278	69.396	60.316	69.382	53.054	62.291	14.448	14.211	14.458	14.247	0	310191.680	1915	5529599	9
10	161.783	1925.742	60.278	69.396	60.337	69.375	53.054	62.291	14.448	14.211	14.458	14.247	0	311551.517	1916	5553840	10
11	161.783	1916.306	60.278	69.159	60.347	69.132	53.054	62.054	14.448	14.211	14.458	14.247	0	310024.905	1909	5526626	11
12	161.783	1921.907	60.278	68.923	60.359	68.884	53.054	61.817	14.448	14.211	14.458	14.247	0	310931.033	1917	5542779	12
13	161.783	1904.069	60.514	68.686	60.649	68.644	53.291	61.580	14.448	14.211	14.458	14.247	0	308045.200	1896	5491335	13
14	161.783	1932.259	60.751	67.975	60.849	67.912	53.527	60.870	14.448	14.211	14.458	14.247	0	312605.797	1927	5572634	14
15	161.783	1932.699	60.988	66.791	61.057	66.764	53.764	59.685	14.448	14.211	14.458	14.247	0	312677.096	1931	5573905	15
16	161.783	1926.424	60.988	66.791	61.062	66.763	53.764	59.685	14.448	14.211	14.458	14.247	0	311661.916	1921	5555808	16
17	161.783	1924.310	60.988	66.791	61.071	66.767	53.764	59.685	14.448	14.211	14.458	14.247	0	311319.895	1917	5549711	17
18	161.783	1936.314	60.988	66.791	61.064	66.776	53.764	59.685	14.448	14.211	14.458	14.247	0	313261.959	1928	5584331	18
19	161.783	1943.700	60.988	66.791	61.058	66.792	53.764	59.685	14.448	14.211	14.458	14.247	0	314456.816	1937	5605631	19
20	161.783	1949.186	60.988	66.791	61.042	66.773	53.764	59.685	14.448	14.211	14.458	14.247	0	315344.264	1941	5621451	20
21	161.783	1958.290	60.988	66.791	61.037	66.797	53.764	59.685	14.448	14.211	14.458	14.247	0	316817.249	1955	5647709	21
22	161.783	1941.562	60.988	66.791	61.058	66.779	53.764	59.685	14.448	14.211	14.458	14.247	0	314110.981	1938	5599466	22
23	161.783	1959.032	60.988	66.791	61.048	66.767	53.764	59.685	14.448	14.211	14.458	14.247	0	316937.239	1948	5649848	23
24	161.783	1971.728	60.988	66.791	61.040	66.764	53.764	59.685	14.448	14.211	14.458	14.247	0	318991.216	1963	5686463	24
25	161.783	1981.048	60.988	66.791	61.044	66.785	53.764	59.685	14.448	14.211	14.458	14.247	0	320499.037	1975	5713342	25
26	161.783	1960.443	60.988	66.791	61.025	66.772	53.764	59.685	14.448	14.211	14.458	14.247	0	317165.609	1950	5653919	26
27	161.783	1959.195	60.988	66.554	61.009	66.536	53.764	59.449	14.448	14.211	14.458	14.247	0	316963.605	1951	5650318	27
28	161.783	1965.120	60.988	66.080	60.972	66.045	53.764	58.975	14.448	14.211	14.458	14.247	0	317922.183	1965	5667406	28
29	161.783	1988.663	60.988	65.607	60.994	65.569	53.764	58.501	14.448	14.211	14.458	14.247	0	321731.030	1987	5735304	29
30	161.783	1984.986	60.988	64.422	60.982	64.377	53.764	57.317	14.448	14.211	14.458	14.247	0	321136.238	1985	5724701	30
31	161.783	1983.751	60.751	63.475	60.753	63.434	53.527	56.370	14.448	14.211	14.458	14.247	0	320936.366	1982	5721138	31
32	161.783	2012.242	60.514	61.817	60.524	61.776	53.291	54.712	14.448	14.211	14.458	14.247	0	325545.711	2011	5803306	32
33	161.783	2011.307	60.041	60.159	60.062	60.129	52.817	53.054	14.448	14.211	14.458	14.247	0	325394.474	2007	5800610	33
34	161.783	2017.874	59.804	58.975	59.864	58.941	52.580	51.870	14.448	14.211	14.458	14.247	0	326456.832	2014	5819548	34
35	161.783	2052.939	59.804	57.791	59.839	57.745	52.580	50.685	14.448	14.211	14.458	14.247	0	332129.768	2051	5920676	35
36	161.783	2050.814	59.804	57.317	59.824	57.280	52.580	50.212	14.448	14.211	14.458	14.247	0	331785.952	2047	5914547	36
37	161.783	2028.770	59.804	55.422	59.832	55.425	52.580	48.317	14.448	14.211	14.458	14.247	0	328219.667	2025	5850973	37
38	161.783	2049.920	59.804	54.475	59.818	54.498	52.580	47.369	14.448	14.211	14.458	14.247	0	331641.335	2036	5911969.000	38
39	161.783	2042.540	59.804	54.475	59.831	54.488	52.580	47.369	14.448	14.211	14.458	14.247	0	330447.319	2036	5890684	39
40	161.783	2063.408	59.567	54.238	59.559	54.218	52.343	47.133	14.448	14.211	14.458	14.247	0	333823.493	2057	5950869.000	40
41	161.783	2063.662	59.330	53.764	59.317	53.739	52.106	46.659	14.448	14.211	14.458	14.247	0	333864.612	2056	5951602	41
42	161.783	2052.686	59.330	53.291	59.337	53.297	52.106	46.185	14.448	14.211	14.458	14.247	0	332088.762	2052	5919945	42
43	161.783	2042.008	58.857	52.580	58.848	52.584	51.633	45.475	14.448	14.211	14.458	14.247	0	330361.379	2036	5889152	43
44	161.783	2038.067	56.251	51.159	56.286	51.222	49.027	44.054	14.448	14.211	14.458	14.247	0	329723.785	2026	5877786	44
45	161.783	2010.976	54.120	50.685	54.189	50.768	46.896	43.580	14.448	14.211	14.458	14.247	0	325340.902	2008	5799655	45
46	161.783	2028.873	53.646	50.685	53.673	50.721	46.422	43.580	14.448	14.211	14.458	14.247	0	328236.272	2020	5851269	46
47	161.783	2045.339	53.646	50.448	53.672	50.449	46.422	43.343	14.448	14.211	14.458	14.247	0	330900.187	2037	5898757	47
48	161.783	2041.985	53.409	49.264	53.435	49.291	46.185	42.159	14.448	14.211	14.458	14.247	0	330357.677	2036	5889086	48
49	161.783	2051.922	53.172	49.264	53.201	49.312	45.948	42.159	14.448	14.211	14.458	14.247	0	331965.237	2048	5917743	49
50	161.783	2039.741	53.172	49.264	53.197	49.302	45.948	42.159	14.448	14.211	14.458	14.247	0	329994.564	2039	5882613	50
51	161.783	2054.917	53.172	49.027	53.211	49.040	45.948	41.922	14.448	14.211	14.458	14.247	0	332449.855	2047	5926382	51
52	161.783	2057.993	53.172	48.080	53.181	48.076	45.948	40.975	14.448	14.211	14.458	14.247	0	332947.432	2047	5935252	52
53	161.783	2049.972	53.172	46.659	53.185	46.692	45.948	39.553	14.448	14.211	14.458	14.247	0	331649.750	2041	5912119	53
54	161.783	2036.515	52.935	43.817	52.937	43.852	45.712	36.711	14.448	14.211	14.458	14.247	0	329472.697	2031	5873310	54
55	161.783	2049.702	52.935	43.817	52.929	43.862	45.712	36.711	14.448	14.211	14.458	14.247	0	331606.107	2047	5911341.000	55
56	161.783	2049.718	52.699	43.580	52.725	43.595	45.475	36.474	14.448	14.211	14.458	14.247	0	331608.687	2044	5911387.000	56
57	161.783	2041.041	52.462	42.159	52.504	42.190	45.238	35.053	14.448	14.211	14.458	14.247	0	330204.814	2033	5886361	57
58	161.783	2039.105	52.462	42.159	52.505	42.223	45.238	35.053	14.448	14.211	14.458	14.247	0	329891.626	2030	5880778	58
59	161.783	2001.125	52.225	41.922	52.295	41.970	45.001	34.817	14.448	14.211	14.458	14.247	0	323747.198	1994	5771245	59
60	161.783	1994.890	52.225	41.922	52.300	41.934	45.001	34.817	14.448	14.211	14.458	14.247	0	322738.525	1973	5753264	60
61	161.783	1996.181	52.225	42.632	52.303	42.689	45.001	35.527	14.448	14.211	14.458	14.247	0	322947.373	1994	5756987	61
