## Supplementary Code 2 for "Engineering combinatorial and dynamic decoders using synthetic immediate-early genes": XY_9-V5-cell_5.txt

	Area	Mean	X	Y	XM	YM	BX	BY	Width	Height	Major	Minor	Angle	IntDen	Median	RawIntDen	Slice
1	133.061	1905.004	92.134	83.844	92.089	83.849	85.502	77.449	13.263	12.790	13.265	12.771	0	253481.948	1908	4518669	1
2	133.061	1931.535	92.134	83.844	92.094	83.842	85.502	77.449	13.263	12.790	13.265	12.771	0	257012.219	1934	4581601	2
3	133.061	1951.086	92.134	85.265	92.120	85.285	85.502	78.870	13.263	12.790	13.265	12.771	0	259613.699	1958	4627976	3
4	133.061	1943.023	92.134	85.265	92.102	85.276	85.502	78.870	13.263	12.790	13.265	12.771	0	258540.795	1948	4608850	4
5	133.061	1943.330	92.134	85.265	92.097	85.267	85.502	78.870	13.263	12.790	13.265	12.771	0	258581.634	1951	4609578	5
6	133.061	1937.611	92.370	85.265	92.338	85.272	85.739	78.870	13.263	12.790	13.265	12.771	0	257820.740	1939	4596014	6
7	133.061	1958.088	92.607	85.028	92.570	85.027	85.976	78.633	13.263	12.790	13.265	12.771	0	260545.407	1959	4644585	7
8	133.061	1947.489	92.607	84.791	92.558	84.793	85.976	78.396	13.263	12.790	13.265	12.771	0	259135.027	1955	4619443	8
9	133.061	1960.414	92.607	84.554	92.569	84.543	85.976	78.160	13.263	12.790	13.265	12.771	0	260854.892	1960	4650102	9
10	133.061	1951.097	93.318	85.028	93.266	85.040	86.686	78.633	13.263	12.790	13.265	12.771	0	259615.214	1952	4628003	10
11	133.061	1953.318	94.028	85.265	93.978	85.291	87.397	78.870	13.263	12.790	13.265	12.771	0	259910.730	1951	4633271	11
12	133.061	1959.861	94.028	85.265	93.979	85.292	87.397	78.870	13.263	12.790	13.265	12.771	0	260781.350	1958	4648791	12
13	133.061	1963.330	93.081	85.028	93.066	85.072	86.449	78.633	13.263	12.790	13.265	12.771	0	261242.856	1968	4657018	13
14	133.061	1986.915	92.844	84.791	92.806	84.821	86.212	78.396	13.263	12.790	13.265	12.771	0	264381.180	1988	4712963	14
15	133.061	2005.003	92.844	84.791	92.810	84.816	86.212	78.396	13.263	12.790	13.265	12.771	0	266787.949	2009	4755867	15
16	133.061	1999.611	92.844	84.554	92.825	84.571	86.212	78.160	13.263	12.790	13.265	12.771	0	266070.473	1999	4743077	16
17	133.061	2002.020	92.844	84.318	92.825	84.312	86.212	77.923	13.263	12.790	13.265	12.771	0	266391.009	2003	4748791	17
18	133.061	2000.625	92.844	84.081	92.819	84.086	86.212	77.686	13.263	12.790	13.265	12.771	0	266205.386	1999	4745482	18
19	133.061	2015.706	93.081	84.081	93.073	84.065	86.449	77.686	13.263	12.790	13.265	12.771	0	268212.129	2015	4781255	19
20	133.061	2012.195	93.081	84.081	93.081	84.098	86.449	77.686	13.263	12.790	13.265	12.771	0	267744.957	2008	4772927	20
21	133.061	2014.241	93.791	84.554	93.755	84.556	87.160	78.160	13.263	12.790	13.265	12.771	0	268017.193	2012	4777780	21
22	133.061	2024.254	94.265	85.502	94.226	85.499	87.633	79.107	13.263	12.790	13.265	12.771	0	269349.544	2021	4801531	22
23	133.061	2007.914	94.502	85.739	94.474	85.738	87.870	79.344	13.263	12.790	13.265	12.771	0	267175.296	2007	4762772	23
24	133.061	2017.466	94.502	86.923	94.443	86.922	87.870	80.528	13.263	12.790	13.265	12.771	0	268446.276	2018	4785429	24
25	133.061	2024.228	94.502	86.923	94.447	86.913	87.870	80.528	13.263	12.790	13.265	12.771	0	269346.122	2016	4801470	25
26	133.061	2000.911	94.502	86.923	94.445	86.913	87.870	80.528	13.263	12.790	13.265	12.771	0	266243.419	1999	4746160	26
27	133.061	2001.472	93.791	87.397	93.732	87.386	87.160	81.002	13.263	12.790	13.265	12.771	0	266318.140	1999	4747492	27
28	133.061	1984.217	93.555	87.633	93.502	87.626	86.923	81.239	13.263	12.790	13.265	12.771	0	264022.162	1980	4706563	28
29	133.061	1991.792	92.607	87.633	92.541	87.627	85.976	81.239	13.263	12.790	13.265	12.771	0	265030.050	1990	4724530	29
30	133.061	1973.782	92.370	87.870	92.322	87.885	85.739	81.475	13.263	12.790	13.265	12.771	0	262633.715	1962	4681812	30
31	133.061	1967.759	92.370	87.870	92.305	87.908	85.739	81.475	13.263	12.790	13.265	12.771	0	261832.207	1958	4667524	31
32	133.061	1985.299	92.370	87.870	92.333	87.921	85.739	81.475	13.263	12.790	13.265	12.771	0	264166.162	1975	4709130	32
33	133.061	1978.103	91.897	88.344	91.818	88.387	85.265	81.949	13.263	12.790	13.265	12.771	0	263208.649	1973	4692061	33
34	133.061	1966.900	91.423	90.002	91.333	90.023	84.791	83.607	13.263	12.790	13.265	12.771	0	261717.882	1968	4665486	34
35	133.061	1998.005	90.712	90.712	90.635	90.712	84.081	84.318	13.263	12.790	13.265	12.771	0	265856.745	1989	4739267	35
36	133.061	1979.563	90.712	90.949	90.625	90.954	84.081	84.554	13.263	12.790	13.265	12.771	0	263402.856	1971	4695523	36
37	133.061	1984.512	90.239	91.423	90.144	91.439	83.607	85.028	13.263	12.790	13.265	12.771	0	264061.374	1977	4707262	37
38	133.061	2001.318	88.581	92.134	88.509	92.142	81.949	85.739	13.263	12.790	13.265	12.771	0	266297.608	1998	4747126	38
39	133.061	1999.713	88.107	92.134	88.062	92.138	81.475	85.739	13.263	12.790	13.265	12.771	0	266084.105	1999	4743320	39
40	133.061	1987.017	88.107	92.134	88.028	92.131	81.475	85.739	13.263	12.790	13.265	12.771	0	264394.700	1986	4713204	40
41	133.061	1987.156	88.107	92.134	88.041	92.155	81.475	85.739	13.263	12.790	13.265	12.771	0	264413.268	1983	4713535	41
42	133.061	1972.659	88.107	92.134	88.008	92.158	81.475	85.739	13.263	12.790	13.265	12.771	0	262484.218	1969	4679147	42
43	133.061	1970.960	88.107	92.134	88.002	92.163	81.475	85.739	13.263	12.790	13.265	12.771	0	262258.092	1963	4675116	43
44	133.061	1969.266	88.107	92.134	88.012	92.174	81.475	85.739	13.263	12.790	13.265	12.771	0	262032.809	1961	4671100	44
45	133.061	1962.926	88.107	93.081	88.020	93.098	81.475	86.686	13.263	12.790	13.265	12.771	0	261189.172	1962	4656061	45
46	133.061	1967.026	86.923	93.791	86.902	93.799	80.291	87.397	13.263	12.790	13.265	12.771	0	261734.655	1972	4665785	46
47	133.061	1961.532	86.686	94.028	86.650	94.004	80.054	87.633	13.263	12.790	13.265	12.771	0	261003.604	1962	4652753	47
48	133.061	1978.628	86.686	94.265	86.684	94.246	80.054	87.870	13.263	12.790	13.265	12.771	0	263278.433	1980	4693305	48
49	133.061	1950.929	87.633	98.055	87.611	98.050	81.002	91.660	13.263	12.790	13.265	12.771	0	259592.831	1951	4627604	49
50	133.061	1958.573	87.633	98.055	87.620	98.055	81.002	91.660	13.263	12.790	13.265	12.771	0	260609.974	1964	4645736	50
51	133.061	1941.373	87.633	98.528	87.603	98.529	81.002	92.134	13.263	12.790	13.265	12.771	0	258321.233	1942	4604936	51
52	133.061	1951.137	87.633	98.765	87.599	98.748	81.002	92.370	13.263	12.790	13.265	12.771	0	259620.487	1953	4628097	52
53	133.061	1931.395	87.633	99.002	87.613	98.968	81.002	92.607	13.263	12.790	13.265	12.771	0	256993.595	1935	4581269	53
54	133.061	1928.699	87.633	100.186	87.605	100.174	81.002	93.791	13.263	12.790	13.265	12.771	0	256634.914	1931	4574875	54
55	133.061	1930.999	87.633	100.897	87.599	100.911	81.002	94.502	13.263	12.790	13.265	12.771	0	256940.864	1934	4580329	55
56	133.061	1923.017	87.633	101.371	87.586	101.382	81.002	94.976	13.263	12.790	13.265	12.771	0	255878.788	1919	4561396	56
57	133.061	1923.538	87.160	101.134	87.096	101.132	80.528	94.739	13.263	12.790	13.265	12.771	0	255948.179	1922	4562633	57
58	133.061	1917.541	86.923	101.134	86.862	101.139	80.291	94.739	13.263	12.790	13.265	12.771	0	255150.149	1915	4548407	58
59	133.061	1898.186	86.923	100.660	86.856	100.684	80.291	94.265	13.263	12.790	13.265	12.771	0	252574.754	1899	4502497	59
60	133.061	1902.984	86.686	99.476	86.632	99.490	80.054	93.081	13.263	12.790	13.265	12.771	0	253213.133	1899	4513877	60
61	133.061	1919.732	86.686	99.476	86.623	99.490	80.054	93.081	13.263	12.790	13.265	12.771	0	255441.683	1920	4553604	61
