## Supplementary Code 2 for "Engineering combinatorial and dynamic decoders using synthetic immediate-early genes": XY_9-V5-cell_6.txt

	Area	Mean	X	Y	XM	YM	BX	BY	Width	Height	Major	Minor	Angle	IntDen	Median	RawIntDen	Slice
1	145.402	3530.494	109.423	40.382	109.205	40.471	102.318	33.869	14.211	13.027	14.184	13.052	0	513342.248	3583	9151041	1
2	145.402	3565.875	109.187	40.146	108.976	40.257	102.081	33.632	14.211	13.027	14.184	13.052	0	518486.755	3635	9242749	2
3	145.402	3679.964	108.476	40.146	108.300	40.238	101.371	33.632	14.211	13.027	14.184	13.052	0	535075.528	3756	9538467	3
4	145.402	3683.318	108.476	40.146	108.284	40.246	101.371	33.632	14.211	13.027	14.184	13.052	0	535563.119	3763	9547159	4
5	145.402	3656.101	108.476	40.146	108.264	40.257	101.371	33.632	14.211	13.027	14.184	13.052	0	531605.841	3733	9476615	5
6	145.402	3640.024	108.239	40.146	107.975	40.298	101.134	33.632	14.211	13.027	14.184	13.052	0	529268.184	3725	9434943	6
7	145.402	3686.191	108.002	40.382	107.753	40.527	100.897	33.869	14.211	13.027	14.184	13.052	0	535980.983	3759	9554608	7
8	145.402	3748.341	108.002	41.330	107.798	41.345	100.897	34.817	14.211	13.027	14.184	13.052	0	545017.639	3808	9715699	8
9	145.402	3735.577	108.002	41.330	107.776	41.353	100.897	34.817	14.211	13.027	14.184	13.052	0	543161.740	3766	9682615	9
10	145.402	3704.410	108.002	41.330	107.744	41.326	100.897	34.817	14.211	13.027	14.184	13.052	0	538629.976	3735	9601830	10
11	145.402	3763.468	107.529	41.093	107.318	41.082	100.423	34.580	14.211	13.027	14.184	13.052	0	547217.187	3780	9754909	11
12	145.402	3892.967	106.818	40.382	106.647	40.432	99.713	33.869	14.211	13.027	14.184	13.052	0	566046.683	3917	10090571	12
13	145.402	3933.594	106.108	39.909	105.945	39.952	99.002	33.395	14.211	13.027	14.184	13.052	0	571953.878	3990	10195875	13
14	145.402	3971.388	105.871	39.672	105.723	39.684	98.765	33.159	14.211	13.027	14.184	13.052	0	577449.269	4027	10293838	14
15	145.402	3984.202	105.871	39.672	105.750	39.635	98.765	33.159	14.211	13.027	14.184	13.052	0	579312.462	4057	10327052	15
16	145.402	4009.090	105.397	39.435	105.252	39.421	98.292	32.922	14.211	13.027	14.184	13.052	0	582931.141	4066	10391560	16
17	145.402	4033.141	104.923	39.198	104.832	39.232	97.818	32.685	14.211	13.027	14.184	13.052	0	586428.259	4086	10453901	17
18	145.402	4038.742	104.923	38.961	104.828	38.997	97.818	32.448	14.211	13.027	14.184	13.052	0	587242.613	4093	10468418	18
19	145.402	4030.593	105.397	38.725	105.269	38.759	98.292	32.211	14.211	13.027	14.184	13.052	0	586057.853	4088	10447298	19
20	145.402	4055.499	105.871	38.725	105.678	38.766	98.765	32.211	14.211	13.027	14.184	13.052	0	589679.225	4126	10511854	20
21	145.402	4049.827	105.871	38.725	105.701	38.740	98.765	32.211	14.211	13.027	14.184	13.052	0	588854.436	4125	10497151	21
22	145.402	4027.840	105.871	39.198	105.755	39.146	98.765	32.685	14.211	13.027	14.184	13.052	0	585657.491	4101	10440161	22
23	145.402	4059.170	105.871	39.198	105.783	39.167	98.765	32.685	14.211	13.027	14.184	13.052	0	590212.928	4135	10521368	23
24	145.402	4096.853	106.581	39.198	106.409	39.177	99.476	32.685	14.211	13.027	14.184	13.052	0	595692.219	4185	10619044	24
25	145.402	4087.873	106.818	39.198	106.634	39.179	99.713	32.685	14.211	13.027	14.184	13.052	0	594386.458	4163	10595767	25
26	145.402	4094.910	106.818	39.198	106.649	39.172	99.713	32.685	14.211	13.027	14.184	13.052	0	595409.716	4174	10614008	26
27	145.402	4076.337	106.818	39.198	106.719	39.168	99.713	32.685	14.211	13.027	14.184	13.052	0	592709.114	4155	10565866	27
28	145.402	4061.899	107.055	39.198	106.928	39.150	99.950	32.685	14.211	13.027	14.184	13.052	0	590609.811	4144	10528443	28
29	145.402	4069.360	107.529	39.198	107.387	39.146	100.423	32.685	14.211	13.027	14.184	13.052	0	591694.663	4171	10547782	29
30	145.402	4068.999	107.529	39.198	107.363	39.152	100.423	32.685	14.211	13.027	14.184	13.052	0	591642.101	4141	10546845	30
31	145.402	4039.231	107.529	39.198	107.372	39.140	100.423	32.685	14.211	13.027	14.184	13.052	0	587313.743	4115	10469686	31
32	145.402	4070.898	107.529	39.198	107.384	39.140	100.423	32.685	14.211	13.027	14.184	13.052	0	591918.208	4154	10551767	32
33	145.402	4045.632	107.529	39.198	107.437	39.103	100.423	32.685	14.211	13.027	14.184	13.052	0	588244.442	4136	10486277	33
34	145.402	4017.178	107.529	39.198	107.446	39.107	100.423	32.685	14.211	13.027	14.184	13.052	0	584107.206	4106	10412525	34
35	145.402	4076.574	107.529	39.198	107.465	39.138	100.423	32.685	14.211	13.027	14.184	13.052	0	592743.557	4162	10566480	35
36	145.402	4036.243	107.765	39.198	107.743	39.115	100.660	32.685	14.211	13.027	14.184	13.052	0	586879.388	4102	10461943	36
37	145.402	3968.059	108.002	39.198	107.981	39.094	100.897	32.685	14.211	13.027	14.184	13.052	0	576965.156	4061	10285208	37
38	145.402	3946.172	108.476	39.198	108.458	39.084	101.371	32.685	14.211	13.027	14.184	13.052	0	573782.740	4024	10228477	38
39	145.402	3963.616	109.187	39.198	109.149	39.089	102.081	32.685	14.211	13.027	14.184	13.052	0	576319.147	4034	10273692	39
40	145.402	4019.588	109.897	38.725	109.787	38.641	102.792	32.211	14.211	13.027	14.184	13.052	0	584457.641	4090	10418772	40
41	145.402	4010.243	110.134	38.488	110.008	38.380	103.029	31.974	14.211	13.027	14.184	13.052	0	583098.926	4084	10394551	41
42	145.402	3982.410	110.134	38.488	110.046	38.374	103.029	31.974	14.211	13.027	14.184	13.052	0	579051.837	4060	10322406	42
43	145.402	3971.626	110.134	38.488	110.070	38.377	103.029	31.974	14.211	13.027	14.184	13.052	0	577483.825	4051	10294454	43
44	145.402	3978.189	110.134	38.488	110.090	38.405	103.029	31.974	14.211	13.027	14.184	13.052	0	578438.084	4055	10311465	44
45	145.402	3926.790	110.608	38.488	110.495	38.397	103.502	31.974	14.211	13.027	14.184	13.052	0	570964.559	3998	10178239	45
46	145.402	3821.696	111.081	38.488	110.944	38.327	103.976	31.974	14.211	13.027	14.184	13.052	0	555683.678	3880	9905836	46
47	145.402	3822.784	111.318	37.777	111.197	37.657	104.213	31.264	14.211	13.027	14.184	13.052	0	555841.814	3905	9908655	47
48	145.402	3915.618	111.318	36.830	111.235	36.715	104.213	30.316	14.211	13.027	14.184	13.052	0	569340.114	4012	10149281	48
49	145.402	3881.640	111.081	36.830	110.991	36.709	103.976	30.316	14.211	13.027	14.184	13.052	0	564399.743	3966	10061212	49
50	145.402	3799.177	111.081	36.830	111.002	36.679	103.976	30.316	14.211	13.027	14.184	13.052	0	552409.320	3843	9847466	50
51	145.402	3851.720	110.844	36.356	110.724	36.237	103.739	29.843	14.211	13.027	14.184	13.052	0	560049.171	3915	9983657	51
52	145.402	3991.875	110.134	34.935	110.040	34.820	103.029	28.422	14.211	13.027	14.184	13.052	0	580428.111	4065	10346940	52
53	145.402	3924.571	109.897	34.461	109.779	34.334	102.792	27.948	14.211	13.027	14.184	13.052	0	570642.003	3993	10172489	53
54	145.402	3937.411	109.897	34.224	109.785	34.093	102.792	27.711	14.211	13.027	14.184	13.052	0	572508.898	4018	10205769	54
55	145.402	3957.944	109.660	33.988	109.632	33.859	102.555	27.474	14.211	13.027	14.184	13.052	0	575494.415	4042	10258990	55
56	145.402	3960.390	109.423	33.514	109.400	33.389	102.318	27.001	14.211	13.027	14.184	13.052	0	575850.180	4039	10265332	56
57	145.402	3947.214	109.423	33.514	109.372	33.381	102.318	27.001	14.211	13.027	14.184	13.052	0	573934.257	4028	10231178	57
58	145.402	3953.350	109.187	33.277	109.188	33.148	102.081	26.764	14.211	13.027	14.184	13.052	0	574826.417	4027	10247082	58
59	145.402	3981.471	108.713	32.803	108.741	32.692	101.607	26.290	14.211	13.027	14.184	13.052	0	578915.298	4064	10319972	59
60	145.402	3947.154	108.713	32.803	108.737	32.699	101.607	26.290	14.211	13.027	14.184	13.052	0	573925.618	4034	10231024	60
61	145.402	3922.453	108.713	34.224	108.730	34.110	101.607	27.711	14.211	13.027	14.184	13.052	0	570333.921	4002	10166997	61
