## Supplementary Code 2 for "Engineering combinatorial and dynamic decoders using synthetic immediate-early genes": XY_10-V5-cell_1.txt

	Area	Mean	X	Y	XM	YM	BX	BY	Width	Height	Major	Minor	Angle	IntDen	Median	RawIntDen	Slice
1	151.517	1975.894	35.882	13.619	35.866	13.678	28.185	7.342	15.395	12.553	15.357	12.562	0	299381.417	1969	5336891	1
2	151.517	2003.060	37.067	14.566	37.060	14.616	29.369	8.290	15.395	12.553	15.357	12.562	0	303497.505	1999	5410266	2
3	151.517	2012.237	37.540	15.987	37.534	16.027	29.843	9.711	15.395	12.553	15.357	12.562	0	304887.971	2007	5435053	3
4	151.517	1999.279	37.067	15.750	37.065	15.784	29.369	9.474	15.395	12.553	15.357	12.562	0	302924.590	1992	5400053	4
5	151.517	1995.003	36.830	15.277	36.828	15.319	29.132	9.000	15.395	12.553	15.357	12.562	0	302276.619	1990	5388502	5
6	151.517	2005.615	35.172	14.803	35.165	14.838	27.474	8.526	15.395	12.553	15.357	12.562	0	303884.571	2006	5417166	6
7	151.517	2001.270	35.172	14.803	35.142	14.857	27.474	8.526	15.395	12.553	15.357	12.562	0	303226.278	1999	5405431	7
8	151.517	2010.840	35.172	14.803	35.149	14.846	27.474	8.526	15.395	12.553	15.357	12.562	0	304676.207	2008	5431278	8
9	151.517	2006.951	35.172	14.803	35.154	14.842	27.474	8.526	15.395	12.553	15.357	12.562	0	304087.024	2004	5420775	9
10	151.517	2002.439	35.172	15.040	35.142	15.088	27.474	8.763	15.395	12.553	15.357	12.562	0	303403.431	2005	5408589	10
11	151.517	2009.815	35.172	15.040	35.148	15.075	27.474	8.763	15.395	12.553	15.357	12.562	0	304520.987	2009	5428511	11
12	151.517	2022.361	34.698	15.040	34.670	15.048	27.001	8.763	15.395	12.553	15.357	12.562	0	306421.820	2022	5462396	12
13	151.517	2021.950	33.988	15.277	33.932	15.304	26.290	9.000	15.395	12.553	15.357	12.562	0	306359.665	2018	5461288	13
14	151.517	2031.718	33.988	15.513	33.927	15.542	26.290	9.237	15.395	12.553	15.357	12.562	0	307839.662	2025	5487671	14
15	151.517	2033.841	33.988	15.513	33.927	15.546	26.290	9.237	15.395	12.553	15.357	12.562	0	308161.320	2028	5493405	15
16	151.517	2029.534	33.988	15.513	33.935	15.562	26.290	9.237	15.395	12.553	15.357	12.562	0	307508.636	2024	5481770	16
17	151.517	2029.533	33.988	15.513	33.953	15.581	26.290	9.237	15.395	12.553	15.357	12.562	0	307508.524	2026	5481768	17
18	151.517	2019.543	33.988	15.513	33.933	15.579	26.290	9.237	15.395	12.553	15.357	12.562	0	305994.869	2015	5454785	18
19	151.517	2014.254	34.224	15.513	34.177	15.557	26.527	9.237	15.395	12.553	15.357	12.562	0	305193.473	2011	5440499	19
20	151.517	2003.120	34.224	15.513	34.188	15.590	26.527	9.237	15.395	12.553	15.357	12.562	0	303506.592	1997	5410428	20
21	151.517	2009.319	34.224	15.513	34.192	15.585	26.527	9.237	15.395	12.553	15.357	12.562	0	304445.762	2003	5427170	21
22	151.517	2008.061	34.461	15.750	34.434	15.832	26.764	9.474	15.395	12.553	15.357	12.562	0	304255.258	2001	5423774	22
23	151.517	1986.800	34.461	15.987	34.456	16.086	26.764	9.711	15.395	12.553	15.357	12.562	0	301033.855	1975	5366348	23
24	151.517	1987.885	34.461	15.987	34.430	16.081	26.764	9.711	15.395	12.553	15.357	12.562	0	301198.161	1980	5369277	24
25	151.517	1970.890	34.461	16.461	34.436	16.568	26.764	10.184	15.395	12.553	15.357	12.562	0	298623.216	1965	5323375	25
26	151.517	1962.361	34.461	16.698	34.435	16.798	26.764	10.421	15.395	12.553	15.357	12.562	0	297330.862	1952	5300337	26
27	151.517	1982.290	34.461	18.593	34.421	18.708	26.764	12.316	15.395	12.553	15.357	12.562	0	300350.374	1979	5354164	27
28	151.517	1975.697	34.461	18.829	34.412	18.941	26.764	12.553	15.395	12.553	15.357	12.562	0	299351.518	1972	5336358	28
29	151.517	1971.539	34.461	18.829	34.413	18.948	26.764	12.553	15.395	12.553	15.357	12.562	0	298721.441	1964	5325126	29
30	151.517	1969.681	34.461	19.303	34.418	19.445	26.764	13.027	15.395	12.553	15.357	12.562	0	298439.948	1959	5320108	30
31	151.517	1999.120	34.461	20.724	34.407	20.847	26.764	14.448	15.395	12.553	15.357	12.562	0	302900.469	1995	5399623	31
32	151.517	2010.888	34.461	21.198	34.430	21.314	26.764	14.921	15.395	12.553	15.357	12.562	0	304683.555	2009	5431409	32
33	151.517	2014.897	34.698	21.198	34.696	21.328	27.001	14.921	15.395	12.553	15.357	12.562	0	305290.913	2009	5442236	33
34	151.517	2013.593	34.935	21.198	34.916	21.344	27.237	14.921	15.395	12.553	15.357	12.562	0	305093.397	2012	5438715	34
35	151.517	2023.474	34.935	21.198	34.922	21.342	27.237	14.921	15.395	12.553	15.357	12.562	0	306590.503	2016	5465403	35
36	151.517	1997.473	34.935	20.724	34.923	20.866	27.237	14.448	15.395	12.553	15.357	12.562	0	302650.951	1990	5395175	36
37	151.517	1984.443	35.646	20.724	35.622	20.860	27.948	14.448	15.395	12.553	15.357	12.562	0	300676.631	1979	5359980	37
38	151.517	1989.474	36.119	20.724	36.106	20.843	28.422	14.448	15.395	12.553	15.357	12.562	0	301438.984	1980	5373570	38
39	151.517	1992.164	36.830	21.198	36.797	21.309	29.132	14.921	15.395	12.553	15.357	12.562	0	301846.526	1982	5380835	39
40	151.517	2012.938	37.067	22.145	37.021	22.278	29.369	15.869	15.395	12.553	15.357	12.562	0	304994.162	2002	5436946	40
41	151.517	2005.896	37.067	22.145	37.047	22.283	29.369	15.869	15.395	12.553	15.357	12.562	0	303927.149	1998	5417925	41
42	151.517	1995.482	37.067	21.672	37.051	21.821	29.369	15.395	15.395	12.553	15.357	12.562	0	302349.320	1991	5389798	42
43	151.517	1981.301	37.067	21.672	37.060	21.830	29.369	15.395	15.395	12.553	15.357	12.562	0	300200.596	1971	5351494	43
44	151.517	2002.610	36.830	22.382	36.813	22.550	29.132	16.106	15.395	12.553	15.357	12.562	0	303429.291	1988	5409050	44
45	151.517	2007.657	36.356	22.382	36.355	22.556	28.659	16.106	15.395	12.553	15.357	12.562	0	304194.000	1993	5422682	45
46	151.517	1993.034	35.646	22.856	35.658	23.056	27.948	16.579	15.395	12.553	15.357	12.562	0	301978.297	1979	5383184	46
47	151.517	1974.813	34.698	23.093	34.722	23.297	27.001	16.816	15.395	12.553	15.357	12.562	0	299217.559	1966	5333970	47
48	151.517	2012.468	34.224	23.329	34.297	23.537	26.527	17.053	15.395	12.553	15.357	12.562	0	304922.975	2003	5435677	48
49	151.517	2019.265	34.224	23.566	34.290	23.761	26.527	17.290	15.395	12.553	15.357	12.562	0	305952.741	2005	5454034	49
50	151.517	2001.323	33.988	24.277	34.099	24.496	26.290	18.000	15.395	12.553	15.357	12.562	0	303234.300	1983	5405574	50
51	151.517	2005.005	33.988	24.514	34.080	24.733	26.290	18.237	15.395	12.553	15.357	12.562	0	303792.180	1993	5415519	51
52	151.517	1983.777	33.988	24.514	34.087	24.735	26.290	18.237	15.395	12.553	15.357	12.562	0	300575.826	1974	5358183	52
53	151.517	1944.792	33.988	24.514	34.097	24.754	26.290	18.237	15.395	12.553	15.357	12.562	0	294668.854	1931	5252883	53
54	151.517	1935.884	33.988	24.514	34.076	24.739	26.290	18.237	15.395	12.553	15.357	12.562	0	293319.114	1918	5228822	54
55	151.517	1976.026	34.698	26.408	34.791	26.642	27.001	20.132	15.395	12.553	15.357	12.562	0	299401.275	1966	5337245	55
56	151.517	1989.505	35.646	27.830	35.697	28.037	27.948	21.553	15.395	12.553	15.357	12.562	0	301443.640	1982	5373653	56
57	151.517	1998.705	35.882	28.066	35.922	28.269	28.185	21.790	15.395	12.553	15.357	12.562	0	302837.641	1992	5398503	57
58	151.517	1994.644	36.830	28.303	36.859	28.498	29.132	22.027	15.395	12.553	15.357	12.562	0	302222.261	1995	5387533	58
59	151.517	2023.493	37.067	29.251	37.064	29.392	29.369	22.974	15.395	12.553	15.357	12.562	0	306593.420	2022	5465455	59
60	151.517	2034.720	37.067	29.251	37.068	29.415	29.369	22.974	15.395	12.553	15.357	12.562	0	308294.437	2031	5495778	60
61	151.517	2021.168	36.830	29.014	36.863	29.218	29.132	22.737	15.395	12.553	15.357	12.562	0	306241.189	2018	5459176	61
