## Supplementary Code 2 for "Engineering combinatorial and dynamic decoders using synthetic immediate-early genes": XY_10-V5-cell_2.txt

	Area	Mean	X	Y	XM	YM	BX	BY	Width	Height	Major	Minor	Angle	IntDen	Median	RawIntDen	Slice
1	151.517	1956.603	15.987	61.699	15.890	61.747	8.290	55.422	15.395	12.553	15.357	12.562	0	296458.448	1951	5284785.000	1
2	151.517	1967.529	15.750	61.462	15.635	61.525	8.053	55.185	15.395	12.553	15.357	12.562	0	298113.915	1964	5314296.000	2
3	151.517	1958.360	15.750	61.462	15.620	61.493	8.053	55.185	15.395	12.553	15.357	12.562	0	296724.682	1949	5289531.000	3
4	151.517	1956.150	15.750	61.462	15.618	61.510	8.053	55.185	15.395	12.553	15.357	12.562	0	296389.730	1946	5283560.000	4
5	151.517	1963.009	15.750	61.462	15.642	61.513	8.053	55.185	15.395	12.553	15.357	12.562	0	297428.975	1956	5302086.000	5
6	151.517	1961.848	15.750	61.462	15.659	61.496	8.053	55.185	15.395	12.553	15.357	12.562	0	297253.112	1957	5298951.000	6
7	151.517	1948.134	15.750	61.462	15.681	61.481	8.053	55.185	15.395	12.553	15.357	12.562	0	295175.238	1941	5261910.000	7
8	151.517	1962.199	15.750	61.462	15.644	61.476	8.053	55.185	15.395	12.553	15.357	12.562	0	297306.348	1955	5299900.000	8
9	151.517	1957.761	15.987	61.462	15.847	61.491	8.290	55.185	15.395	12.553	15.357	12.562	0	296633.862	1958	5287912.000	9
10	151.517	1947.392	15.987	61.462	15.815	61.485	8.290	55.185	15.395	12.553	15.357	12.562	0	295062.877	1934	5259907.000	10
11	151.517	1945.556	15.987	61.462	15.808	61.504	8.290	55.185	15.395	12.553	15.357	12.562	0	294784.694	1943	5254948.000	11
12	151.517	1948.593	15.987	61.462	15.810	61.499	8.290	55.185	15.395	12.553	15.357	12.562	0	295244.798	1942	5263150.000	12
13	151.517	1955.539	15.750	61.462	15.568	61.495	8.053	55.185	15.395	12.553	15.357	12.562	0	296297.226	1944	5281911.000	13
14	151.517	1979.783	14.803	61.699	14.668	61.691	7.105	55.422	15.395	12.553	15.357	12.562	0	299970.600	1978	5347394.000	14
15	151.517	2005.763	14.092	62.172	13.979	62.141	6.395	55.896	15.395	12.553	15.357	12.562	0	303907.010	1999	5417566.000	15
16	151.517	2026.377	13.856	62.409	13.772	62.369	6.158	56.133	15.395	12.553	15.357	12.562	0	307030.412	2021	5473245.000	16
17	151.517	2021.439	13.619	62.409	13.575	62.342	5.921	56.133	15.395	12.553	15.357	12.562	0	306282.196	2015	5459907.000	17
18	151.517	2039.006	13.619	62.409	13.610	62.350	5.921	56.133	15.395	12.553	15.357	12.562	0	308943.923	2035	5507356.000	18
19	151.517	2043.891	13.619	62.409	13.636	62.327	5.921	56.133	15.395	12.553	15.357	12.562	0	309684.006	2046	5520549.000	19
20	151.517	2058.486	14.566	62.409	14.554	62.350	6.869	56.133	15.395	12.553	15.357	12.562	0	311895.502	2049	5559972.000	20
21	151.517	2059.074	14.803	62.409	14.809	62.339	7.105	56.133	15.395	12.553	15.357	12.562	0	311984.471	2056	5561558.000	21
22	151.517	2064.600	15.277	62.409	15.299	62.346	7.579	56.133	15.395	12.553	15.357	12.562	0	312821.825	2058	5576485.000	22
23	151.517	2069.038	15.513	62.409	15.542	62.363	7.816	56.133	15.395	12.553	15.357	12.562	0	313494.255	2062	5588472.000	23
24	151.517	2074.913	16.224	62.409	16.238	62.360	8.526	56.133	15.395	12.553	15.357	12.562	0	314384.339	2067	5604339.000	24
25	151.517	2053.187	16.698	62.883	16.732	62.816	9.000	56.606	15.395	12.553	15.357	12.562	0	311092.535	2046	5545658.000	25
26	151.517	2060.568	17.171	63.120	17.171	63.068	9.474	56.843	15.395	12.553	15.357	12.562	0	312210.933	2059	5565595.000	26
27	151.517	2053.864	17.171	63.120	17.177	63.066	9.474	56.843	15.395	12.553	15.357	12.562	0	311195.192	2048	5547488.000	27
28	151.517	2048.996	17.171	63.120	17.199	63.053	9.474	56.843	15.395	12.553	15.357	12.562	0	310457.522	2040	5534338.000	28
29	151.517	2042.601	17.171	63.120	17.230	63.044	9.474	56.843	15.395	12.553	15.357	12.562	0	309488.621	2041	5517066.000	29
30	151.517	2034.950	17.171	63.120	17.234	63.064	9.474	56.843	15.395	12.553	15.357	12.562	0	308329.329	2034	5496400.000	30
31	151.517	2017.283	17.408	63.120	17.511	63.040	9.711	56.843	15.395	12.553	15.357	12.562	0	305652.456	2015	5448681.000	31
32	151.517	2029.866	18.593	63.120	18.636	63.071	10.895	56.843	15.395	12.553	15.357	12.562	0	307558.954	2030	5482667.000	32
33	151.517	2051.534	20.014	63.593	20.010	63.581	12.316	57.317	15.395	12.553	15.357	12.562	0	310842.008	2049	5541192.000	33
34	151.517	2047.575	20.724	63.830	20.734	63.801	13.027	57.554	15.395	12.553	15.357	12.562	0	310242.279	2040	5530501.000	34
35	151.517	2056.098	20.961	64.067	20.993	64.030	13.263	57.791	15.395	12.553	15.357	12.562	0	311533.567	2047	5553520.000	35
36	151.517	2047.447	21.435	64.304	21.488	64.244	13.737	58.028	15.395	12.553	15.357	12.562	0	310222.757	2048	5530153.000	36
37	151.517	2044.100	22.382	65.251	22.391	65.187	14.685	58.975	15.395	12.553	15.357	12.562	0	309715.700	2041	5521114.000	37
38	151.517	2043.216	23.803	66.199	23.740	66.130	16.106	59.922	15.395	12.553	15.357	12.562	0	309581.742	2034	5518726.000	38
39	151.517	2032.638	24.040	66.436	23.987	66.376	16.342	60.159	15.395	12.553	15.357	12.562	0	307978.950	2023	5490154.000	39
40	151.517	2032.249	24.277	66.436	24.206	66.381	16.579	60.159	15.395	12.553	15.357	12.562	0	307920.048	2027	5489104.000	40
41	151.517	2040.559	24.277	66.436	24.172	66.379	16.579	60.159	15.395	12.553	15.357	12.562	0	309179.192	2035	5511550.000	41
42	151.517	2059.358	24.277	66.436	24.203	66.391	16.579	60.159	15.395	12.553	15.357	12.562	0	312027.609	2055	5562327.000	42
43	151.517	2065.215	24.040	66.199	24.008	66.163	16.342	59.922	15.395	12.553	15.357	12.562	0	312914.945	2064	5578145.000	43
44	151.517	2044.681	24.040	66.199	23.994	66.154	16.342	59.922	15.395	12.553	15.357	12.562	0	309803.716	2037	5522683.000	44
45	151.517	2042.341	24.040	66.199	23.995	66.147	16.342	59.922	15.395	12.553	15.357	12.562	0	309449.129	2035	5516362.000	45
46	151.517	2011.572	24.040	66.199	23.966	66.149	16.342	59.922	15.395	12.553	15.357	12.562	0	304787.222	2010	5433257.000	46
47	151.517	2002.726	24.040	66.199	23.930	66.149	16.342	59.922	15.395	12.553	15.357	12.562	0	303446.906	1995	5409364.000	47
48	151.517	2031.673	23.803	66.199	23.746	66.130	16.106	59.922	15.395	12.553	15.357	12.562	0	307832.874	2030	5487550.000	48
49	151.517	2049.286	23.566	65.962	23.483	65.928	15.869	59.685	15.395	12.553	15.357	12.562	0	310501.501	2045	5535122.000	49
50	151.517	2040.462	23.093	65.488	23.042	65.481	15.395	59.212	15.395	12.553	15.357	12.562	0	309164.551	2036	5511289.000	50
51	151.517	2031.374	22.856	65.251	22.764	65.268	15.158	58.975	15.395	12.553	15.357	12.562	0	307787.492	2024	5486741.000	51
52	151.517	2032.672	22.619	65.015	22.525	65.069	14.921	58.738	15.395	12.553	15.357	12.562	0	307984.111	2023	5490246.000	52
53	151.517	2012.508	22.619	65.015	22.463	65.092	14.921	58.738	15.395	12.553	15.357	12.562	0	304929.034	2010	5435785.000	53
54	151.517	2017.733	22.619	65.015	22.486	65.083	14.921	58.738	15.395	12.553	15.357	12.562	0	305720.669	2009	5449897.000	54
55	151.517	2020.666	22.619	65.015	22.498	65.102	14.921	58.738	15.395	12.553	15.357	12.562	0	306165.122	2016	5457820.000	55
56	151.517	2017.613	22.382	65.251	22.265	65.350	14.685	58.975	15.395	12.553	15.357	12.562	0	305702.438	2013	5449572.000	56
57	151.517	2025.421	22.382	65.251	22.262	65.337	14.685	58.975	15.395	12.553	15.357	12.562	0	306885.571	2014	5470663.000	57
58	151.517	2052.535	21.435	66.436	21.384	66.490	13.737	60.159	15.395	12.553	15.357	12.562	0	310993.693	2044	5543896.000	58
59	151.517	2064.554	20.487	67.383	20.503	67.417	12.790	61.107	15.395	12.553	15.357	12.562	0	312814.869	2065	5576361.000	59
60	151.517	2066.163	20.250	67.620	20.287	67.641	12.553	61.343	15.395	12.553	15.357	12.562	0	313058.553	2063	5580705.000	60
61	151.517	2058.859	20.961	67.620	20.974	67.681	13.263	61.343	15.395	12.553	15.357	12.562	0	311951.991	2060	5560979.000	61
