## Supplementary Code 2 for "Engineering combinatorial and dynamic decoders using synthetic immediate-early genes": XY_10-V5-cell_3.txt

	Area	Mean	X	Y	XM	YM	BX	BY	Width	Height	Major	Minor	Angle	IntDen	Median	RawIntDen	Slice
1	175.582	2025.677	9.065	101.607	9.258	101.522	0.000	95.686	18.474	11.842	18.805	11.888	0	355673.117	2025	6340369.000	1
2	175.582	2033.464	9.065	101.607	9.273	101.555	0.000	95.686	18.474	11.842	18.805	11.888	0	357040.415	2037	6364743.000	2
3	175.582	2050.270	9.065	101.607	9.251	101.520	0.000	95.686	18.474	11.842	18.805	11.888	0	359991.152	2056	6417344.000	3
4	176.816	2036.398	9.474	101.607	9.704	101.542	0.000	95.686	18.948	11.842	18.995	11.852	0	360068.678	2028	6418726.000	4
5	176.816	2030.655	9.474	101.607	9.708	101.574	0.000	95.686	18.948	11.842	18.995	11.852	0	359053.217	2030	6400624.000	5
6	176.816	2041.195	10.895	102.555	11.088	102.491	1.421	96.634	18.948	11.842	18.995	11.852	0	360916.971	2035	6433848.000	6
7	176.816	2031.057	11.842	103.029	11.999	102.989	2.368	97.107	18.948	11.842	18.995	11.852	0	359124.348	2028	6401892.000	7
8	176.816	2052.142	11.842	103.029	12.000	102.991	2.368	97.107	18.948	11.842	18.995	11.852	0	362852.527	2050	6468352.000	8
9	176.816	2056.054	12.553	103.502	12.716	103.439	3.079	97.581	18.948	11.842	18.995	11.852	0	363544.142	2049	6480681.000	9
10	176.816	2061.613	13.500	104.213	13.690	104.145	4.026	98.292	18.948	11.842	18.995	11.852	0	364527.067	2060	6498203.000	10
11	176.816	2062.331	13.500	104.213	13.715	104.137	4.026	98.292	18.948	11.842	18.995	11.852	0	364654.126	2057	6500468.000	11
12	176.816	2061.224	13.500	104.213	13.739	104.121	4.026	98.292	18.948	11.842	18.995	11.852	0	364458.293	2056	6496977.000	12
13	176.816	2004.040	13.500	104.213	13.703	104.135	4.026	98.292	18.948	11.842	18.995	11.852	0	354347.218	1999	6316733.000	13
14	176.816	2055.094	14.211	104.213	14.238	104.228	4.737	98.292	18.948	11.842	18.995	11.852	0	363374.394	2061	6477655.000	14
15	176.816	2071.867	13.737	104.213	13.896	104.173	4.263	98.292	18.948	11.842	18.995	11.852	0	366340.277	2061	6530526.000	15
16	176.816	2070.070	13.500	104.213	13.680	104.168	4.026	98.292	18.948	11.842	18.995	11.852	0	366022.434	2069	6524860.000	16
17	176.816	2067.685	13.500	104.213	13.707	104.159	4.026	98.292	18.948	11.842	18.995	11.852	0	365600.812	2064	6517344.000	17
18	176.816	2063.138	13.737	104.213	13.926	104.175	4.263	98.292	18.948	11.842	18.995	11.852	0	364796.779	2058	6503011.000	18
19	176.816	2076.041	14.448	104.450	14.595	104.416	4.974	98.528	18.948	11.842	18.995	11.852	0	367078.172	2070	6543680.000	19
20	176.816	2069.470	14.685	105.160	14.819	105.120	5.211	99.239	18.948	11.842	18.995	11.852	0	365916.411	2067	6522970.000	20
21	176.816	2063.101	14.685	105.160	14.825	105.129	5.211	99.239	18.948	11.842	18.995	11.852	0	364790.216	2056	6502894.000	21
22	176.816	2057.509	14.448	105.397	14.618	105.354	4.974	99.476	18.948	11.842	18.995	11.852	0	363801.514	2062	6485269.000	22
23	176.816	2035.381	14.448	105.397	14.590	105.365	4.974	99.476	18.948	11.842	18.995	11.852	0	359888.944	2034	6415522.000	23
24	176.816	2038.895	14.448	105.397	14.593	105.391	4.974	99.476	18.948	11.842	18.995	11.852	0	360510.158	2031	6426596.000	24
25	176.816	2033.864	14.448	106.108	14.630	106.074	4.974	100.186	18.948	11.842	18.995	11.852	0	359620.578	2023	6410738.000	25
26	176.816	2033.794	14.448	106.108	14.649	106.072	4.974	100.186	18.948	11.842	18.995	11.852	0	359608.293	2029	6410519.000	26
27	176.816	2022.886	14.211	106.108	14.451	106.050	4.737	100.186	18.948	11.842	18.995	11.852	0	357679.524	2020	6376136.000	27
28	176.816	2008.866	14.211	106.108	14.450	106.046	4.737	100.186	18.948	11.842	18.995	11.852	0	355200.615	2005	6331946.000	28
29	176.816	2014.199	14.211	106.108	14.437	106.050	4.737	100.186	18.948	11.842	18.995	11.852	0	356143.487	2017	6348754.000	29
30	176.816	1998.166	14.211	106.108	14.431	106.056	4.737	100.186	18.948	11.842	18.995	11.852	0	353308.645	2001	6298219.000	30
31	176.816	1990.573	14.211	106.108	14.449	106.045	4.737	100.186	18.948	11.842	18.995	11.852	0	351966.086	1994	6274286.000	31
32	176.816	1985.435	14.211	106.108	14.418	106.085	4.737	100.186	18.948	11.842	18.995	11.852	0	351057.545	1987	6258090.000	32
33	176.816	1980.076	14.211	107.055	14.429	107.002	4.737	101.134	18.948	11.842	18.995	11.852	0	350110.074	1983	6241200.000	33
34	176.816	1985.060	14.211	107.765	14.496	107.681	4.737	101.844	18.948	11.842	18.995	11.852	0	350991.239	1991	6256908.000	34
35	176.816	1976.093	14.448	108.239	14.785	108.159	4.974	102.318	18.948	11.842	18.995	11.852	0	349405.781	1991	6228645.000	35
36	176.816	1964.535	14.448	108.239	14.768	108.162	4.974	102.318	18.948	11.842	18.995	11.852	0	347362.182	1978	6192215.000	36
37	176.816	1947.506	14.448	108.239	14.774	108.166	4.974	102.318	18.948	11.842	18.995	11.852	0	344351.197	1957	6138540.000	37
38	176.816	1937.635	14.448	108.239	14.794	108.153	4.974	102.318	18.948	11.842	18.995	11.852	0	342605.751	1951	6107425.000	38
39	176.816	1921.007	14.448	108.239	14.809	108.131	4.974	102.318	18.948	11.842	18.995	11.852	0	339665.673	1936	6055014.000	39
40	176.816	1894.391	14.448	108.239	14.842	108.126	4.974	102.318	18.948	11.842	18.995	11.852	0	334959.449	1918	5971119.000	40
41	90.764	2004.234	20.961	112.266	21.020	112.217	15.158	107.292	11.606	9.948	11.579	9.981	0	181912.902	1996	3242851.000	41
42	90.764	2001.280	20.250	112.266	20.276	112.223	14.448	107.292	11.606	9.948	11.579	9.981	0	181644.760	2000	3238071.000	42
43	90.764	1993.965	20.250	112.266	20.310	112.220	14.448	107.292	11.606	9.948	11.579	9.981	0	180980.801	1988	3226235.000	43
44	90.764	1978.996	20.250	112.266	20.301	112.198	14.448	107.292	11.606	9.948	11.579	9.981	0	179622.141	1975	3202015.000	44
45	90.764	2010.228	20.250	111.555	20.253	111.493	14.448	106.581	11.606	9.948	11.579	9.981	0	182456.926	2004	3252549.000	45
46	90.764	2008.960	20.250	111.555	20.286	111.515	14.448	106.581	11.606	9.948	11.579	9.981	0	182341.816	1998	3250497.000	46
47	90.764	1994.834	20.250	111.555	20.269	111.505	14.448	106.581	11.606	9.948	11.579	9.981	0	181059.672	1991	3227641.000	47
48	90.764	1996.855	20.250	111.555	20.287	111.517	14.448	106.581	11.606	9.948	11.579	9.981	0	181243.108	1997	3230911.000	48
49	90.764	2003.066	20.724	111.555	20.743	111.536	14.921	106.581	11.606	9.948	11.579	9.981	0	181806.879	2000	3240961.000	49
50	90.764	2000.951	21.198	112.029	21.208	111.988	15.395	107.055	11.606	9.948	11.579	9.981	0	181614.917	2004	3237539.000	50
51	90.764	1999.108	21.435	112.266	21.434	112.242	15.632	107.292	11.606	9.948	11.579	9.981	0	181447.580	2001	3234556.000	51
52	90.764	1995.245	22.382	112.739	22.383	112.700	16.579	107.765	11.606	9.948	11.579	9.981	0	181096.977	1990	3228306.000	52
53	90.764	1988.781	22.619	113.213	22.643	113.185	16.816	108.239	11.606	9.948	11.579	9.981	0	180510.262	1989	3217847.000	53
54	90.764	1971.179	22.619	113.213	22.614	113.249	16.816	108.239	11.606	9.948	11.579	9.981	0	178912.631	1976	3189367.000	54
55	90.764	1938.109	22.856	113.450	22.835	113.498	17.053	108.476	11.606	9.948	11.579	9.981	0	175911.127	1935	3135861.000	55
56	90.764	1959.700	23.329	114.634	23.354	114.657	17.527	109.660	11.606	9.948	11.579	9.981	0	177870.805	1958	3170795.000	56
57	90.764	1951.562	23.329	115.581	23.336	115.595	17.527	110.608	11.606	9.948	11.579	9.981	0	177132.125	1944	3157627.000	57
58	90.147	1939.053	23.329	116.496	23.354	116.489	17.527	111.555	11.606	9.711	11.614	9.883	7.848E-14	174800.246	1933	3116058.000	58
59	87.791	1946.609	23.329	116.848	23.362	116.825	17.527	112.029	11.606	9.237	11.715	9.541	6.305E-14	170895.082	1939	3046443.000	59
60	87.791	1930.255	23.329	116.848	23.361	116.865	17.527	112.029	11.606	9.237	11.715	9.541	6.305E-14	169459.345	1930	3020849.000	60
61	87.791	1893.410	23.329	116.848	23.346	116.954	17.527	112.029	11.606	9.237	11.715	9.541	6.305E-14	166224.703	1885	2963187.000	61
