## Supplementary Code 2 for "Engineering combinatorial and dynamic decoders using synthetic immediate-early genes": XY_10-V5-cell_4.txt

	Area	Mean	X	Y	XM	YM	BX	BY	Width	Height	Major	Minor	Angle	IntDen	Median	RawIntDen	Slice
1	126.105	2114.572	72.002	56.014	71.966	56.024	65.370	49.975	13.263	12.079	13.277	12.093	0	266658.366	2114	4753557.000	1
2	126.105	2140.382	72.002	55.778	72.003	55.800	65.370	49.738	13.263	12.079	13.277	12.093	0	269913.146	2132	4811578.000	2
3	126.105	2170.946	72.002	56.014	71.968	56.020	65.370	49.975	13.263	12.079	13.277	12.093	0	273767.487	2168	4880287.000	3
4	126.105	2163.440	72.002	56.251	71.981	56.313	65.370	50.212	13.263	12.079	13.277	12.093	0	272820.969	2170	4863414.000	4
5	126.105	2181.021	71.528	57.199	71.528	57.225	64.896	51.159	13.263	12.079	13.277	12.093	0	275038.019	2185	4902936.000	5
6	126.105	2182.245	71.291	58.146	71.273	58.170	64.659	52.106	13.263	12.079	13.277	12.093	0	275192.341	2182	4905687.000	6
7	126.105	2202.327	70.817	58.857	70.846	58.895	64.186	52.817	13.263	12.079	13.277	12.093	0	277724.821	2205	4950832.000	7
8	126.105	2231.315	70.580	60.041	70.602	60.039	63.949	54.001	13.263	12.079	13.277	12.093	0	281380.300	2238	5015996.000	8
9	126.105	2227.779	70.107	61.225	70.132	61.205	63.475	55.185	13.263	12.079	13.277	12.093	0	280934.444	2229	5008048.000	9
10	126.105	2227.681	70.107	61.699	70.144	61.681	63.475	55.659	13.263	12.079	13.277	12.093	0	280922.103	2232	5007828.000	10
11	126.105	2244.955	69.870	62.883	69.891	62.848	63.238	56.843	13.263	12.079	13.277	12.093	0	283100.334	2249	5046658.000	11
12	126.105	2254.279	69.870	63.593	69.894	63.548	63.238	57.554	13.263	12.079	13.277	12.093	0	284276.175	2254	5067619.000	12
13	126.105	2254.615	69.870	64.541	69.873	64.514	63.238	58.501	13.263	12.079	13.277	12.093	0	284318.584	2258	5068375.000	13
14	126.105	2278.058	69.870	64.778	69.892	64.750	63.238	58.738	13.263	12.079	13.277	12.093	0	287274.818	2284	5121074.000	14
15	126.105	2272.472	69.870	65.251	69.879	65.223	63.238	59.212	13.263	12.079	13.277	12.093	0	286570.357	2270	5108516.000	15
16	126.105	2271.429	69.396	65.251	69.427	65.240	62.765	59.212	13.263	12.079	13.277	12.093	0	286438.923	2275	5106173.000	16
17	126.105	2289.099	69.396	64.541	69.420	64.509	62.765	58.501	13.263	12.079	13.277	12.093	0	288667.136	2289	5145894.000	17
18	126.105	2276.012	69.159	64.304	69.201	64.266	62.528	58.264	13.263	12.079	13.277	12.093	0	287016.774	2278	5116474.000	18
19	126.105	2274.399	68.449	64.304	68.504	64.280	61.817	58.264	13.263	12.079	13.277	12.093	0	286813.424	2271	5112849.000	19
20	126.105	2257.355	67.738	64.541	67.812	64.521	61.107	58.501	13.263	12.079	13.277	12.093	0	284664.083	2257	5074534.000	20
21	126.105	2255.884	67.738	64.541	67.816	64.527	61.107	58.501	13.263	12.079	13.277	12.093	0	284478.627	2251	5071228.000	21
22	126.105	2249.255	67.738	64.067	67.817	64.048	61.107	58.028	13.263	12.079	13.277	12.093	0	283642.676	2236	5056326.000	22
23	126.105	2264.195	67.738	63.830	67.839	63.811	61.107	57.791	13.263	12.079	13.277	12.093	0	285526.624	2252	5089910.000	23
24	126.105	2268.819	68.212	63.830	68.287	63.821	61.580	57.791	13.263	12.079	13.277	12.093	0	286109.748	2262	5100305.000	24
25	126.105	2261.504	68.686	63.830	68.781	63.830	62.054	57.791	13.263	12.079	13.277	12.093	0	285187.239	2263	5083860.000	25
26	126.105	2261.165	69.159	63.830	69.260	63.856	62.528	57.791	13.263	12.079	13.277	12.093	0	285144.494	2264	5083098.000	26
27	126.105	2265.893	69.633	63.830	69.715	63.842	63.001	57.791	13.263	12.079	13.277	12.093	0	285740.745	2270	5093727.000	27
28	126.105	2257.468	69.633	63.830	69.727	63.832	63.001	57.791	13.263	12.079	13.277	12.093	0	284678.387	2253	5074789.000	28
29	126.105	2247.428	69.633	64.067	69.725	64.083	63.001	58.028	13.263	12.079	13.277	12.093	0	283412.231	2242	5052218.000	29
30	126.105	2241.922	69.633	65.251	69.731	65.265	63.001	59.212	13.263	12.079	13.277	12.093	0	282717.923	2242	5039841.000	30
31	126.105	2248.740	69.870	66.199	69.986	66.228	63.238	60.159	13.263	12.079	13.277	12.093	0	283577.660	2244	5055167.000	31
32	126.105	2240.260	70.107	66.672	70.205	66.678	63.475	60.633	13.263	12.079	13.277	12.093	0	282508.346	2236	5036105.000	32
33	126.105	2256.623	70.344	66.909	70.440	66.913	63.712	60.870	13.263	12.079	13.277	12.093	0	284571.804	2244	5072889.000	33
34	126.105	2243.160	70.580	67.146	70.669	67.176	63.949	61.107	13.263	12.079	13.277	12.093	0	282874.040	2240	5042624.000	34
35	126.105	2234.406	70.817	67.620	70.884	67.652	64.186	61.580	13.263	12.079	13.277	12.093	0	281770.115	2231	5022945.000	35
36	126.105	2236.447	70.817	68.330	70.866	68.376	64.186	62.291	13.263	12.079	13.277	12.093	0	282027.430	2235	5027532.000	36
37	126.105	2254.789	71.054	69.278	71.110	69.290	64.422	63.238	13.263	12.079	13.277	12.093	0	284340.461	2259	5068765.000	37
38	126.105	2254.942	71.054	70.225	71.102	70.234	64.422	64.186	13.263	12.079	13.277	12.093	0	284359.759	2254	5069109.000	38
39	126.105	2243.371	71.054	70.699	71.101	70.729	64.422	64.659	13.263	12.079	13.277	12.093	0	282900.574	2246	5043097.000	39
40	126.105	2253.958	71.054	71.173	71.091	71.193	64.422	65.133	13.263	12.079	13.277	12.093	0	284235.729	2251	5066898.000	40
41	126.105	2263.242	71.054	72.120	71.100	72.134	64.422	66.080	13.263	12.079	13.277	12.093	0	285406.521	2271	5087769.000	41
42	126.105	2243.055	71.054	72.357	71.123	72.400	64.422	66.317	13.263	12.079	13.277	12.093	0	282860.745	2245	5042387.000	42
43	126.105	2248.371	71.054	72.357	71.125	72.380	64.422	66.317	13.263	12.079	13.277	12.093	0	283531.156	2251	5054338.000	43
44	126.105	2239.327	71.054	72.594	71.114	72.632	64.422	66.554	13.263	12.079	13.277	12.093	0	282390.656	2234	5034007.000	44
45	126.105	2251.068	71.054	72.594	71.131	72.625	64.422	66.554	13.263	12.079	13.277	12.093	0	283871.269	2254	5060401.000	45
46	126.105	2263.473	71.291	72.831	71.321	72.852	64.659	66.791	13.263	12.079	13.277	12.093	0	285435.579	2268	5088287.000	46
47	126.105	2260.532	71.291	73.304	71.323	73.333	64.659	67.265	13.263	12.079	13.277	12.093	0	285064.668	2259	5081675.000	47
48	126.105	2263.726	71.291	73.778	71.341	73.811	64.659	67.738	13.263	12.079	13.277	12.093	0	285467.554	2265	5088857.000	48
49	126.105	2274.653	71.291	74.015	71.339	74.042	64.659	67.975	13.263	12.079	13.277	12.093	0	286845.455	2280	5113420.000	49
50	126.105	2271.446	71.291	74.252	71.342	74.276	64.659	68.212	13.263	12.079	13.277	12.093	0	286441.054	2272	5106211.000	50
51	126.105	2284.847	71.291	74.962	71.346	74.990	64.659	68.923	13.263	12.079	13.277	12.093	0	288130.964	2286	5136336.000	51
52	126.105	2267.733	71.291	75.199	71.325	75.217	64.659	69.159	13.263	12.079	13.277	12.093	0	285972.760	2272	5097863.000	52
53	126.105	2255.588	71.291	75.436	71.332	75.461	64.659	69.396	13.263	12.079	13.277	12.093	0	284441.211	2269	5070561.000	53
54	126.105	2253.249	71.291	75.910	71.336	75.924	64.659	69.870	13.263	12.079	13.277	12.093	0	284146.311	2256	5065304.000	54
55	126.105	2251.198	71.291	76.146	71.334	76.150	64.659	70.107	13.263	12.079	13.277	12.093	0	283887.706	2256	5060694.000	55
56	126.105	2254.054	71.291	76.383	71.336	76.410	64.659	70.344	13.263	12.079	13.277	12.093	0	284247.790	2261	5067113.000	56
57	126.105	2250.946	71.291	76.857	71.319	76.857	64.659	70.817	13.263	12.079	13.277	12.093	0	283855.843	2257	5060126.000	57
58	126.105	2267.477	71.528	77.331	71.562	77.330	64.896	71.291	13.263	12.079	13.277	12.093	0	285940.561	2268	5097289.000	58
59	126.105	2246.985	71.528	77.331	71.568	77.314	64.896	71.291	13.263	12.079	13.277	12.093	0	283356.359	2247	5051222.000	59
60	126.105	2241.759	71.765	77.331	71.794	77.332	65.133	71.291	13.263	12.079	13.277	12.093	0	282697.392	2237	5039475.000	60
61	126.105	2253.235	71.765	77.094	71.790	77.104	65.133	71.054	13.263	12.079	13.277	12.093	0	284144.516	2259	5065272.000	61
