## Supplementary Code 2 for "Engineering combinatorial and dynamic decoders using synthetic immediate-early genes": XY_10-V5-cell_5.txt

	Area	Mean	X	Y	XM	YM	BX	BY	Width	Height	Major	Minor	Angle	IntDen	Median	RawIntDen	Slice
1	112.418	2103.337	83.962	64.896	83.981	64.924	78.160	58.738	11.606	12.316	12.344	11.595	90.000	236452.088	2110	4215088	1
2	112.418	2127.698	83.962	64.896	83.975	64.905	78.160	58.738	11.606	12.316	12.344	11.595	90.000	239190.667	2128	4263907	2
3	112.418	2148.269	83.962	64.896	83.936	64.937	78.160	58.738	11.606	12.316	12.344	11.595	90.000	241503.193	2145	4305131	3
4	112.418	2150.874	83.962	64.896	83.951	64.946	78.160	58.738	11.606	12.316	12.344	11.595	90.000	241796.074	2150	4310352	4
5	112.418	2159.640	83.962	64.896	83.970	64.944	78.160	58.738	11.606	12.316	12.344	11.595	90.000	242781.467	2158	4327918	5
6	112.418	2154.202	84.673	64.422	84.664	64.467	78.870	58.264	11.606	12.316	12.344	11.595	90.000	242170.126	2157	4317020	6
7	112.418	2156.213	84.673	64.422	84.657	64.445	78.870	58.264	11.606	12.316	12.344	11.595	90.000	242396.251	2159	4321051	7
8	112.418	2165.248	84.673	64.422	84.649	64.445	78.870	58.264	11.606	12.316	12.344	11.595	90.000	243411.936	2172	4339157	8
9	112.418	2164.557	84.673	64.422	84.645	64.453	78.870	58.264	11.606	12.316	12.344	11.595	90.000	243334.299	2172	4337773	9
10	112.418	2168.043	84.673	64.422	84.645	64.451	78.870	58.264	11.606	12.316	12.344	11.595	90.000	243726.189	2172	4344759	10
11	112.418	2192.790	84.673	64.422	84.671	64.442	78.870	58.264	11.606	12.316	12.344	11.595	90.000	246508.132	2196	4394351	11
12	112.418	2195.777	84.673	64.422	84.666	64.449	78.870	58.264	11.606	12.316	12.344	11.595	90.000	246843.926	2202	4400337	12
13	112.418	2202.024	84.673	64.422	84.677	64.442	78.870	58.264	11.606	12.316	12.344	11.595	90.000	247546.255	2202	4412857	13
14	112.418	2213.163	84.673	64.422	84.708	64.426	78.870	58.264	11.606	12.316	12.344	11.595	90.000	248798.444	2217	4435179	14
15	112.418	2208.300	84.673	64.422	84.700	64.411	78.870	58.264	11.606	12.316	12.344	11.595	90.000	248251.726	2211	4425433	15
16	112.418	2200.846	84.673	64.422	84.707	64.422	78.870	58.264	11.606	12.316	12.344	11.595	90.000	247413.755	2203	4410495	16
17	112.418	2189.905	84.673	65.133	84.735	65.128	78.870	58.975	11.606	12.316	12.344	11.595	90.000	246183.837	2186	4388570	17
18	112.418	2197.176	85.383	65.844	85.433	65.849	79.581	59.685	11.606	12.316	12.344	11.595	90.000	247001.165	2200	4403140	18
19	112.418	2211.354	85.857	66.554	85.921	66.563	80.054	60.396	11.606	12.316	12.344	11.595	90.000	248595.093	2227	4431554	19
20	112.418	2206.761	86.094	66.554	86.140	66.562	80.291	60.396	11.606	12.316	12.344	11.595	90.000	248078.724	2217	4422349	20
21	112.418	2225.849	86.094	66.554	86.133	66.574	80.291	60.396	11.606	12.316	12.344	11.595	90.000	250224.587	2229	4460602	21
22	112.418	2225.555	86.094	66.317	86.137	66.341	80.291	60.159	11.606	12.316	12.344	11.595	90.000	250191.546	2231	4460013	22
23	112.418	2231.819	86.094	66.080	86.137	66.096	80.291	59.922	11.606	12.316	12.344	11.595	90.000	250895.671	2234	4472565	23
24	112.418	2245.836	86.094	65.844	86.132	65.857	80.291	59.685	11.606	12.316	12.344	11.595	90.000	252471.480	2253	4500656	24
25	112.418	2248.183	86.094	65.844	86.121	65.857	80.291	59.685	11.606	12.316	12.344	11.595	90.000	252735.247	2247	4505358	25
26	112.418	2244.472	86.094	64.896	86.095	64.884	80.291	58.738	11.606	12.316	12.344	11.595	90.000	252318.056	2239	4497921	26
27	112.418	2223.382	86.331	64.186	86.315	64.183	80.528	58.028	11.606	12.316	12.344	11.595	90.000	249947.246	2221	4455658	27
28	112.418	2203.186	86.331	63.949	86.293	63.952	80.528	57.791	11.606	12.316	12.344	11.595	90.000	247676.792	2208	4415184	28
29	112.418	2220.767	86.331	63.949	86.305	63.976	80.528	57.791	11.606	12.316	12.344	11.595	90.000	249653.300	2219	4450418	29
30	112.418	2224.408	86.331	63.949	86.301	63.941	80.528	57.791	11.606	12.316	12.344	11.595	90.000	250062.580	2222	4457714	30
31	112.418	2232.008	86.331	63.949	86.335	63.954	80.528	57.791	11.606	12.316	12.344	11.595	90.000	250916.988	2231	4472945	31
32	112.418	2230.239	86.331	63.949	86.344	63.955	80.528	57.791	11.606	12.316	12.344	11.595	90.000	250718.069	2233	4469399	32
33	112.418	2235.305	86.331	63.949	86.351	63.969	80.528	57.791	11.606	12.316	12.344	11.595	90.000	251287.618	2241	4479552	33
34	112.418	2249.683	86.331	63.949	86.361	63.981	80.528	57.791	11.606	12.316	12.344	11.595	90.000	252903.873	2254	4508364	34
35	112.418	2250.051	86.331	63.949	86.346	63.969	80.528	57.791	11.606	12.316	12.344	11.595	90.000	252945.328	2262	4509103	35
36	112.418	2223.047	86.804	63.712	86.804	63.763	81.002	57.554	11.606	12.316	12.344	11.595	90.000	249909.605	2231	4454987	36
37	112.418	2213.461	87.041	62.765	87.032	62.795	81.239	56.606	11.606	12.316	12.344	11.595	90.000	248831.877	2213	4435775	37
38	112.418	2224.847	87.041	62.291	87.053	62.320	81.239	56.133	11.606	12.316	12.344	11.595	90.000	250111.945	2228	4458594	38
39	112.418	2222.522	87.041	62.054	87.032	62.091	81.239	55.896	11.606	12.316	12.344	11.595	90.000	249850.535	2225	4453934	39
40	112.418	2224.920	87.041	62.054	87.045	62.104	81.239	55.896	11.606	12.316	12.344	11.595	90.000	250120.135	2229	4458740	40
41	112.418	2229.830	87.041	62.054	87.051	62.111	81.239	55.896	11.606	12.316	12.344	11.595	90.000	250672.070	2232	4468579	41
42	112.418	2218.405	87.041	62.054	87.067	62.129	81.239	55.896	11.606	12.316	12.344	11.595	90.000	249387.682	2227	4445683	42
43	112.418	2208.778	87.041	62.054	87.059	62.140	81.239	55.896	11.606	12.316	12.344	11.595	90.000	248305.467	2217	4426391	43
44	112.418	2214.310	87.041	62.054	87.070	62.130	81.239	55.896	11.606	12.316	12.344	11.595	90.000	248927.354	2217	4437477	44
45	112.418	2200.725	87.752	60.870	87.749	60.948	81.949	54.712	11.606	12.316	12.344	11.595	90.000	247400.124	2200	4410252	45
46	112.418	2197.509	88.226	59.449	88.204	59.517	82.423	53.291	11.606	12.316	12.344	11.595	90.000	247038.637	2197	4403808	46
47	112.418	2181.754	88.226	59.449	88.214	59.524	82.423	53.291	11.606	12.316	12.344	11.595	90.000	245267.499	2184	4372235	47
48	112.418	2188.477	88.226	59.212	88.201	59.299	82.423	53.054	11.606	12.316	12.344	11.595	90.000	246023.233	2189	4385707	48
49	112.418	2224.789	87.752	57.317	87.761	57.377	81.949	51.159	11.606	12.316	12.344	11.595	90.000	250105.382	2232	4458477	49
50	112.418	2210.736	87.752	56.843	87.760	56.897	81.949	50.685	11.606	12.316	12.344	11.595	90.000	248525.534	2215	4430314	50
51	112.418	2193.463	87.752	55.896	87.756	55.944	81.949	49.738	11.606	12.316	12.344	11.595	90.000	246583.750	2205	4395699	51
52	112.418	2187.065	88.462	55.185	88.456	55.224	82.660	49.027	11.606	12.316	12.344	11.595	90.000	245864.592	2191	4382879	52
53	112.418	2170.206	88.936	55.185	88.931	55.232	83.133	49.027	11.606	12.316	12.344	11.595	90.000	243969.256	2179	4349092	53
54	112.418	2181.168	88.936	55.185	88.918	55.238	83.133	49.027	11.606	12.316	12.344	11.595	90.000	245201.642	2182	4371061	54
55	112.418	2183.716	88.936	54.949	88.923	54.985	83.133	48.791	11.606	12.316	12.344	11.595	90.000	245488.071	2186	4376167	55
56	112.418	2177.262	88.936	54.949	88.903	54.982	83.133	48.791	11.606	12.316	12.344	11.595	90.000	244762.574	2178	4363234	56
57	112.418	2166.128	88.936	54.949	88.932	54.979	83.133	48.791	11.606	12.316	12.344	11.595	90.000	243510.891	2167	4340921	57
58	112.418	2170.096	88.936	55.185	88.911	55.240	83.133	49.027	11.606	12.316	12.344	11.595	90.000	243956.971	2173	4348873	58
59	112.418	2193.103	88.699	55.896	88.681	55.983	82.897	49.738	11.606	12.316	12.344	11.595	90.000	246543.360	2198	4394979	59
60	112.418	2168.003	88.462	56.133	88.448	56.196	82.660	49.975	11.606	12.316	12.344	11.595	90.000	243721.702	2172	4344679	60
61	112.418	2171.157	88.462	56.133	88.449	56.210	82.660	49.975	11.606	12.316	12.344	11.595	90.000	244076.232	2171	4350999	61
