## Supplementary Code 2 for "Engineering combinatorial and dynamic decoders using synthetic immediate-early genes": XY_11-V5-cell_1.txt

	Area	Mean	X	Y	XM	YM	BX	BY	Width	Height	Major	Minor	Angle	IntDen	Median	RawIntDen	Slice
1	103.779	2204.787	17.882	16.579	17.909	16.558	11.842	11.132	12.079	10.895	12.105	10.915	0	228809.936	2203	4078856.000	1
2	103.779	2308.865	17.882	16.579	17.836	16.567	11.842	11.132	12.079	10.895	12.105	10.915	0	239611.055	2313	4271401.000	2
3	103.779	2268.517	17.882	16.579	17.874	16.586	11.842	11.132	12.079	10.895	12.105	10.915	0	235423.725	2258	4196756.000	3
4	103.779	2217.265	20.961	18.237	20.944	18.204	14.921	12.790	12.079	10.895	12.105	10.915	0	230104.926	2213	4101941.000	4
5	103.779	2209.566	24.514	21.790	24.529	21.723	18.474	16.342	12.079	10.895	12.105	10.915	0	229305.942	2217	4087698.000	5
6	103.779	2192.495	25.935	23.211	25.935	23.169	19.895	17.764	12.079	10.895	12.105	10.915	0	227534.300	2195	4056116.000	6
7	103.779	2187.376	29.724	25.343	29.792	25.313	23.685	19.895	12.079	10.895	12.105	10.915	0	227003.065	2192	4046646.000	7
8	103.779	2201.144	31.145	26.053	31.197	26.006	25.106	20.606	12.079	10.895	12.105	10.915	0	228431.901	2204	4072117.000	8
9	103.779	2238.012	33.040	26.053	33.087	26.015	27.001	20.606	12.079	10.895	12.105	10.915	0	232258.026	2236	4140323.000	9
10	103.779	2239.279	34.935	26.527	34.967	26.499	28.895	21.079	12.079	10.895	12.105	10.915	0	232389.516	2238	4142667.000	10
11	103.779	2255.602	36.356	27.237	36.391	27.192	30.316	21.790	12.079	10.895	12.105	10.915	0	234083.409	2256	4172863.000	11
12	103.779	2272.505	37.777	27.948	37.780	27.885	31.738	22.500	12.079	10.895	12.105	10.915	0	235837.662	2276	4204135.000	12
13	103.779	2263.987	38.725	28.659	38.718	28.607	32.685	23.211	12.079	10.895	12.105	10.915	0	234953.635	2268	4188376.000	13
14	103.779	2279.662	40.619	30.080	40.625	30.038	34.580	24.632	12.079	10.895	12.105	10.915	0	236580.381	2277	4217375.000	14
15	103.779	2271.899	41.330	30.790	41.310	30.740	35.290	25.343	12.079	10.895	12.105	10.915	0	235774.777	2276	4203014.000	15
16	103.779	2269.488	43.225	31.501	43.232	31.456	37.185	26.053	12.079	10.895	12.105	10.915	0	235524.474	2273	4198552.000	16
17	103.779	2291.414	44.646	31.974	44.654	31.926	38.606	26.527	12.079	10.895	12.105	10.915	0	237799.921	2290	4239115.000	17
18	103.779	2310.219	45.119	32.448	45.107	32.409	39.080	27.001	12.079	10.895	12.105	10.915	0	239751.521	2310	4273905.000	18
19	103.779	2307.397	48.435	33.869	48.459	33.838	42.396	28.422	12.079	10.895	12.105	10.915	0	239458.697	2309	4268685.000	19
20	103.779	2327.955	49.856	35.290	49.851	35.261	43.817	29.843	12.079	10.895	12.105	10.915	0	241592.107	2327	4306716.000	20
21	103.779	2317.794	53.409	38.369	53.415	38.345	47.369	32.922	12.079	10.895	12.105	10.915	0	240537.659	2312	4287919.000	21
22	103.779	2321.134	54.356	39.317	54.362	39.291	48.317	33.869	12.079	10.895	12.105	10.915	0	240884.280	2311	4294098.000	22
23	103.779	2280.762	56.725	41.211	56.708	41.200	50.685	35.764	12.079	10.895	12.105	10.915	0	236694.481	2274	4219409.000	23
24	103.779	2272.880	59.567	43.343	59.564	43.350	53.527	37.896	12.079	10.895	12.105	10.915	0	235876.537	2262	4204828.000	24
25	103.779	2277.122	59.804	43.580	59.778	43.575	53.764	38.132	12.079	10.895	12.105	10.915	0	236316.727	2273	4212675.000	25
26	103.779	2278.566	61.462	44.764	61.425	44.809	55.422	39.317	12.079	10.895	12.105	10.915	0	236466.617	2271	4215347.000	26
27	103.779	2300.625	61.462	44.764	61.405	44.805	55.422	39.317	12.079	10.895	12.105	10.915	0	238755.919	2289	4256157.000	27
28	103.779	2259.671	62.646	45.475	62.569	45.572	56.606	40.027	12.079	10.895	12.105	10.915	0	234505.760	2250	4180392.000	28
29	103.779	2306.727	64.778	48.554	64.721	48.606	58.738	43.106	12.079	10.895	12.105	10.915	0	239389.137	2300	4267445.000	29
30	103.779	2316.595	65.015	49.027	64.982	49.032	58.975	43.580	12.079	10.895	12.105	10.915	0	240413.181	2309	4285700.000	30
31	103.779	2336.438	65.015	49.027	64.994	49.070	58.975	43.580	12.079	10.895	12.105	10.915	0	242472.487	2325	4322410.000	31
32	103.779	2344.103	65.015	48.791	64.965	48.825	58.975	43.343	12.079	10.895	12.105	10.915	0	243267.992	2346	4336591.000	32
33	103.779	2356.700	66.436	49.501	66.366	49.583	60.396	44.054	12.079	10.895	12.105	10.915	0	244575.267	2348	4359895.000	33
34	103.779	2386.488	67.620	50.212	67.537	50.302	61.580	44.764	12.079	10.895	12.105	10.915	0	247666.583	2383	4415002.000	34
35	103.779	2394.141	68.094	51.396	67.974	51.463	62.054	45.948	12.079	10.895	12.105	10.915	0	248460.798	2393	4429160.000	35
36	103.779	2388.075	68.330	51.870	68.224	51.925	62.291	46.422	12.079	10.895	12.105	10.915	0	247831.282	2384	4417938.000	36
37	103.779	2401.772	66.909	51.870	66.846	51.938	60.870	46.422	12.079	10.895	12.105	10.915	0	249252.826	2401	4443279.000	37
38	103.779	2390.768	66.672	51.870	66.613	51.955	60.633	46.422	12.079	10.895	12.105	10.915	0	248110.811	2391	4422921.000	38
39	103.779	2378.872	66.672	51.870	66.592	51.943	60.633	46.422	12.079	10.895	12.105	10.915	0	246876.294	2379	4400914.000	39
40	103.779	2379.040	66.672	51.870	66.625	51.925	60.633	46.422	12.079	10.895	12.105	10.915	0	246893.684	2372	4401224.000	40
41	103.779	2364.094	66.672	52.580	66.626	52.631	60.633	47.133	12.079	10.895	12.105	10.915	0	245342.613	2364	4373574.000	41
42	103.779	2404.965	66.672	52.580	66.646	52.614	60.633	47.133	12.079	10.895	12.105	10.915	0	249584.132	2398	4449185.000	42
43	103.779	2440.710	66.672	52.580	66.662	52.622	60.633	47.133	12.079	10.895	12.105	10.915	0	253293.744	2441	4515314.000	43
44	103.779	2408.332	66.672	52.580	66.648	52.641	60.633	47.133	12.079	10.895	12.105	10.915	0	249933.614	2404	4455415.000	44
45	103.779	2419.559	66.672	52.580	66.641	52.629	60.633	47.133	12.079	10.895	12.105	10.915	0	251098.684	2412	4476184.000	45
46	103.779	2386.628	66.672	52.580	66.640	52.656	60.633	47.133	12.079	10.895	12.105	10.915	0	247681.168	2373	4415262.000	46
47	103.779	2395.677	66.672	52.580	66.622	52.643	60.633	47.133	12.079	10.895	12.105	10.915	0	248620.225	2383	4432002.000	47
48	103.779	2403.408	66.199	51.870	66.148	51.923	60.159	46.422	12.079	10.895	12.105	10.915	0	249422.574	2397	4446305.000	48
49	103.779	2418.634	65.725	51.159	65.667	51.216	59.685	45.712	12.079	10.895	12.105	10.915	0	251002.703	2413	4474473.000	49
50	103.779	2397.989	65.725	51.159	65.643	51.220	59.685	45.712	12.079	10.895	12.105	10.915	0	248860.150	2394	4436279.000	50
51	103.779	2383.482	65.488	51.633	65.387	51.702	59.449	46.185	12.079	10.895	12.105	10.915	0	247354.685	2382	4409442.000	51
52	103.779	2369.369	65.488	51.633	65.438	51.686	59.449	46.185	12.079	10.895	12.105	10.915	0	245890.059	2365	4383333.000	52
53	103.779	2332.276	65.488	51.633	65.414	51.670	59.449	46.185	12.079	10.895	12.105	10.915	0	242040.599	2325	4314711.000	53
54	103.779	2350.190	65.251	51.633	65.216	51.676	59.212	46.185	12.079	10.895	12.105	10.915	0	243899.640	2350	4347851.000	54
55	103.779	2319.331	64.304	51.633	64.241	51.678	58.264	46.185	12.079	10.895	12.105	10.915	0	240697.141	2313	4290762.000	55
56	103.779	2334.332	63.593	53.054	63.514	53.110	57.554	47.606	12.079	10.895	12.105	10.915	0	242253.990	2323	4318515.000	56
57	103.779	2422.917	63.357	53.764	63.202	53.859	57.317	48.317	12.079	10.895	12.105	10.915	0	251447.213	2419	4482397.000	57
58	103.779	2401.564	64.067	55.422	63.928	55.508	58.028	49.975	12.079	10.895	12.105	10.915	0	249231.229	2404	4442894.000	58
59	103.779	2410.863	66.199	59.685	66.078	59.710	60.159	54.238	12.079	10.895	12.105	10.915	0	250196.202	2421	4460096.000	59
60	103.779	2382.714	66.436	60.870	66.300	60.920	60.396	55.422	12.079	10.895	12.105	10.915	0	247274.972	2393	4408021.000	60
61	103.779	2351.796	66.672	61.580	66.517	61.665	60.633	56.133	12.079	10.895	12.105	10.915	0	244066.303	2362	4350822.000	61
