## Supplementary Code 2 for "Engineering combinatorial and dynamic decoders using synthetic immediate-early genes": XY_11-V5-cell_2.txt

	Area	Mean	X	Y	XM	YM	BX	BY	Width	Height	Major	Minor	Angle	IntDen	Median	RawIntDen	Slice
1	107.369	2641.756	70.817	29.487	70.773	29.559	64.422	24.158	12.790	10.658	12.814	10.668	0	283642.395	2643	5056321	1
2	107.369	2643.707	70.817	29.487	70.751	29.542	64.422	24.158	12.790	10.658	12.814	10.668	0	283851.916	2644	5060056	2
3	107.369	2621.670	70.817	29.487	70.783	29.491	64.422	24.158	12.790	10.658	12.814	10.668	0	281485.818	2627	5017877	3
4	107.369	2504.568	71.765	29.724	71.636	29.749	65.370	24.395	12.790	10.658	12.814	10.668	0	268912.663	2513	4793743	4
5	107.369	2463.200	71.765	29.487	71.603	29.492	65.370	24.158	12.790	10.658	12.814	10.668	0	264470.991	2481	4714564	5
6	107.369	2429.914	71.054	29.014	70.916	29.016	64.659	23.685	12.790	10.658	12.814	10.668	0	260897.189	2452	4650856	6
7	107.369	2384.574	70.107	28.540	70.020	28.527	63.712	23.211	12.790	10.658	12.814	10.668	0	256029.014	2402	4564074	7
8	107.369	2431.507	68.212	27.119	68.135	27.140	61.817	21.790	12.790	10.658	12.814	10.668	0	261068.171	2429	4653904	8
9	107.369	2504.501	67.738	26.645	67.733	26.613	61.343	21.316	12.790	10.658	12.814	10.668	0	268905.427	2511	4793614	9
10	107.369	2485.611	67.501	25.935	67.422	25.942	61.107	20.606	12.790	10.658	12.814	10.668	0	266877.311	2496	4757460	10
11	107.369	2436.651	67.501	25.698	67.427	25.696	61.107	20.369	12.790	10.658	12.814	10.668	0	261620.499	2452	4663750	11
12	107.369	2414.239	67.501	25.698	67.468	25.635	61.107	20.369	12.790	10.658	12.814	10.668	0	259214.179	2413	4620854	12
13	107.369	2429.461	67.501	25.461	67.517	25.384	61.107	20.132	12.790	10.658	12.814	10.668	0	260848.553	2437	4649989	13
14	107.369	2415.794	67.501	24.751	67.403	24.755	61.107	19.421	12.790	10.658	12.814	10.668	0	259381.122	2435	4623830	14
15	107.369	2397.434	67.501	24.751	67.417	24.729	61.107	19.421	12.790	10.658	12.814	10.668	0	257409.832	2404	4588689	15
16	107.369	2362.827	67.501	24.751	67.357	24.758	61.107	19.421	12.790	10.658	12.814	10.668	0	253694.050	2371	4522450	16
17	107.369	2367.649	66.791	23.566	66.628	23.636	60.396	18.237	12.790	10.658	12.814	10.668	0	254211.821	2384	4531680	17
18	107.369	2378.844	65.844	22.619	65.655	22.756	59.449	17.290	12.790	10.658	12.814	10.668	0	255413.859	2397	4553108	18
19	107.369	2397.214	65.844	22.619	65.693	22.746	59.449	17.290	12.790	10.658	12.814	10.668	0	257386.215	2422	4588268	19
20	107.369	2437.252	65.844	23.093	65.798	23.151	59.449	17.764	12.790	10.658	12.814	10.668	0	261685.066	2436	4664901	20
21	107.369	2450.853	65.844	23.093	65.843	23.159	59.449	17.764	12.790	10.658	12.814	10.668	0	263145.372	2454	4690933	21
22	107.369	2450.819	66.791	23.093	66.793	23.132	60.396	17.764	12.790	10.658	12.814	10.668	0	263141.726	2446	4690868	22
23	107.369	2326.951	67.028	23.093	67.151	23.074	60.633	17.764	12.790	10.658	12.814	10.668	0	249842.177	2335	4453785	23
24	107.369	2354.853	68.212	23.093	68.329	23.080	61.817	17.764	12.790	10.658	12.814	10.668	0	252837.959	2362	4507189	24
25	107.369	2326.894	68.923	23.093	69.081	23.056	62.528	17.764	12.790	10.658	12.814	10.668	0	249836.062	2336	4453676	25
26	107.369	2300.561	69.159	23.093	69.325	23.057	62.765	17.764	12.790	10.658	12.814	10.668	0	247008.682	2299	4403274	26
27	107.369	2261.238	70.344	23.093	70.423	23.091	63.949	17.764	12.790	10.658	12.814	10.668	0	242786.627	2270	4328010	27
28	107.369	2242.168	70.580	23.093	70.655	23.113	64.186	17.764	12.790	10.658	12.814	10.668	0	240739.102	2257	4291510	28
29	107.369	2273.174	70.817	23.093	70.854	23.140	64.422	17.764	12.790	10.658	12.814	10.668	0	244068.154	2281	4350855	29
30	107.369	2257.613	71.765	23.093	71.691	23.183	65.370	17.764	12.790	10.658	12.814	10.668	0	242397.429	2274	4321072	30
31	107.369	2276.158	72.712	23.803	72.604	23.893	66.317	18.474	12.790	10.658	12.814	10.668	0	244388.578	2312	4356567	31
32	107.369	2321.917	73.186	24.514	73.152	24.537	66.791	19.185	12.790	10.658	12.814	10.668	0	249301.686	2334	4444150	32
33	107.369	2367.498	73.186	24.751	73.124	24.783	66.791	19.421	12.790	10.658	12.814	10.668	0	254195.665	2383	4531392	33
34	107.369	2403.837	73.186	24.751	73.146	24.801	66.791	19.421	12.790	10.658	12.814	10.668	0	258097.296	2425	4600944	34
35	107.369	2380.725	73.186	24.751	73.095	24.829	66.791	19.421	12.790	10.658	12.814	10.668	0	255615.807	2405	4556708	35
36	107.369	2359.922	73.659	25.224	73.573	25.291	67.265	19.895	12.790	10.658	12.814	10.668	0	253382.209	2372	4516891	36
37	107.369	2348.950	73.659	25.461	73.590	25.516	67.265	20.132	12.790	10.658	12.814	10.668	0	252204.180	2381	4495891	37
38	107.369	2324.682	73.659	25.461	73.591	25.497	67.265	20.132	12.790	10.658	12.814	10.668	0	249598.549	2354	4449442	38
39	107.369	2311.607	73.659	25.461	73.613	25.511	67.265	20.132	12.790	10.658	12.814	10.668	0	248194.620	2329	4424415	39
40	107.369	2306.686	73.659	25.461	73.591	25.531	67.265	20.132	12.790	10.658	12.814	10.668	0	247666.302	2317	4414997	40
41	107.369	2250.927	73.896	25.698	73.855	25.733	67.501	20.369	12.790	10.658	12.814	10.668	0	241679.561	2276	4308275	41
42	107.369	2248.349	74.370	26.172	74.386	26.173	67.975	20.843	12.790	10.658	12.814	10.668	0	241402.724	2275	4303340	42
43	107.369	2240.358	74.370	26.172	74.369	26.155	67.975	20.843	12.790	10.658	12.814	10.668	0	240544.727	2265	4288045	43
44	107.369	2269.582	74.370	26.172	74.398	26.167	67.975	20.843	12.790	10.658	12.814	10.668	0	243682.434	2290	4343979	44
45	107.369	2271.417	74.370	26.172	74.420	26.162	67.975	20.843	12.790	10.658	12.814	10.668	0	243879.557	2304	4347493	45
46	107.369	2295.331	74.370	26.172	74.411	26.176	67.975	20.843	12.790	10.658	12.814	10.668	0	246447.155	2318	4393264	46
47	107.369	2302.710	74.370	26.172	74.392	26.176	67.975	20.843	12.790	10.658	12.814	10.668	0	247239.351	2328	4407386	47
48	107.369	2310.136	74.370	26.172	74.419	26.164	67.975	20.843	12.790	10.658	12.814	10.668	0	248036.708	2343	4421600	48
49	107.369	2376.013	74.370	26.172	74.422	26.139	67.975	20.843	12.790	10.658	12.814	10.668	0	255109.815	2412	4547688	49
50	107.369	2415.803	74.370	26.172	74.414	26.153	67.975	20.843	12.790	10.658	12.814	10.668	0	259382.076	2436	4623847	50
51	107.369	2423.325	74.370	26.172	74.407	26.158	67.975	20.843	12.790	10.658	12.814	10.668	0	260189.755	2448	4638245	51
52	107.369	2407.727	74.370	26.172	74.346	26.184	67.975	20.843	12.790	10.658	12.814	10.668	0	258514.935	2430	4608389	52
53	107.369	2397.473	74.370	26.172	74.283	26.238	67.975	20.843	12.790	10.658	12.814	10.668	0	257413.983	2427	4588763	53
54	107.369	2407.494	74.370	26.172	74.282	26.236	67.975	20.843	12.790	10.658	12.814	10.668	0	258489.916	2421	4607943	54
55	107.369	2389.424	74.370	26.172	74.204	26.266	67.975	20.843	12.790	10.658	12.814	10.668	0	256549.759	2431	4573357	55
56	107.369	2385.669	74.370	26.172	74.253	26.242	67.975	20.843	12.790	10.658	12.814	10.668	0	256146.593	2413	4566170	56
57	107.369	2418.060	74.370	26.172	74.240	26.262	67.975	20.843	12.790	10.658	12.814	10.668	0	259624.357	2442	4628166	57
58	107.369	2394.282	74.370	26.172	74.169	26.312	67.975	20.843	12.790	10.658	12.814	10.668	0	257071.345	2445	4582655	58
59	107.369	2408.046	74.370	26.172	74.168	26.318	67.975	20.843	12.790	10.658	12.814	10.668	0	258549.210	2453	4609000	59
60	107.369	2391.046	74.370	26.172	74.168	26.330	67.975	20.843	12.790	10.658	12.814	10.668	0	256723.939	2430	4576462	60
61	107.369	2379.831	74.370	26.172	74.136	26.353	67.975	20.843	12.790	10.658	12.814	10.668	0	255519.769	2419	4554996	61
