## Supplementary Code 2 for "Engineering combinatorial and dynamic decoders using synthetic immediate-early genes": XY_11-V5-cell_3.txt

	Area	Mean	X	Y	XM	YM	BX	BY	Width	Height	Major	Minor	Angle	IntDen	Median	RawIntDen	Slice
1	125.769	1723.123	112.384	67.738	112.395	67.713	105.634	61.817	13.500	11.842	13.517	11.847	0	216714.725	1719	3863242	1
2	125.769	1734.471	112.384	67.738	112.408	67.680	105.634	61.817	13.500	11.842	13.517	11.847	0	218141.991	1734	3888685	2
3	125.769	1742.713	112.384	67.738	112.425	67.703	105.634	61.817	13.500	11.842	13.517	11.847	0	219178.543	1742	3907163	3
4	125.769	1733.785	112.384	68.686	112.416	68.637	105.634	62.765	13.500	11.842	13.517	11.847	0	218055.714	1732	3887147	4
5	125.769	1736.489	112.384	69.159	112.405	69.092	105.634	63.238	13.500	11.842	13.517	11.847	0	218395.715	1727	3893208	5
6	125.769	1722.043	112.384	69.159	112.408	69.091	105.634	63.238	13.500	11.842	13.517	11.847	0	216578.859	1715	3860820	6
7	125.769	1719.773	111.673	70.107	111.729	70.045	104.923	64.186	13.500	11.842	13.517	11.847	0	216293.439	1711	3855732	7
8	125.769	1715.616	110.726	70.817	110.768	70.740	103.976	64.896	13.500	11.842	13.517	11.847	0	215770.507	1706	3846410	8
9	125.769	1710.560	110.489	71.765	110.533	71.698	103.739	65.844	13.500	11.842	13.517	11.847	0	215134.652	1705	3835075	9
10	125.769	1717.176	110.252	71.765	110.292	71.710	103.502	65.844	13.500	11.842	13.517	11.847	0	215966.733	1710	3849908	10
11	125.769	1716.532	110.252	71.765	110.293	71.690	103.502	65.844	13.500	11.842	13.517	11.847	0	215885.785	1707	3848465	11
12	125.769	1714.500	110.252	72.238	110.319	72.164	103.502	66.317	13.500	11.842	13.517	11.847	0	215630.209	1713	3843909	12
13	125.769	1718.339	109.779	72.712	109.822	72.647	103.029	66.791	13.500	11.842	13.517	11.847	0	216113.089	1710	3852517	13
14	125.769	1751.947	109.779	72.712	109.818	72.650	103.029	66.791	13.500	11.842	13.517	11.847	0	220339.911	1749	3927866	14
15	125.769	1759.296	109.305	72.475	109.353	72.416	102.555	66.554	13.500	11.842	13.517	11.847	0	221264.103	1741	3944341	15
16	125.769	1749.142	108.594	72.475	108.634	72.428	101.844	66.554	13.500	11.842	13.517	11.847	0	219987.064	1738	3921576	16
17	125.769	1758.619	107.884	72.475	107.917	72.410	101.134	66.554	13.500	11.842	13.517	11.847	0	221178.948	1754	3942823	17
18	125.769	1746.685	107.884	72.475	107.874	72.454	101.134	66.554	13.500	11.842	13.517	11.847	0	219678.028	1746	3916067	18
19	125.769	1743.852	107.647	72.475	107.575	72.498	100.897	66.554	13.500	11.842	13.517	11.847	0	219321.814	1747	3909717	19
20	125.769	1729.899	107.647	74.133	107.573	74.125	100.897	68.212	13.500	11.842	13.517	11.847	0	217566.888	1722	3878433	20
21	125.769	1748.299	107.647	75.554	107.590	75.531	100.897	69.633	13.500	11.842	13.517	11.847	0	219881.041	1737	3919686	21
22	125.769	1749.020	107.410	76.028	107.336	76.032	100.660	70.107	13.500	11.842	13.517	11.847	0	219971.749	1742	3921303	22
23	125.769	1713.253	107.173	76.738	107.056	76.770	100.423	70.817	13.500	11.842	13.517	11.847	0	215473.363	1708	3841113	23
24	125.769	1723.215	106.937	77.923	106.818	77.973	100.186	72.002	13.500	11.842	13.517	11.847	0	216726.281	1724	3863448	24
25	125.769	1760.932	106.463	80.291	106.439	80.282	99.713	74.370	13.500	11.842	13.517	11.847	0	221469.865	1757	3948009	25
26	125.769	1784.541	105.515	83.607	105.493	83.600	98.765	77.686	13.500	11.842	13.517	11.847	0	224439.226	1779	4000942	26
27	125.769	1793.205	105.279	84.318	105.252	84.305	98.528	78.396	13.500	11.842	13.517	11.847	0	225528.846	1793	4020366	27
28	125.769	1792.591	105.279	84.554	105.271	84.537	98.528	78.633	13.500	11.842	13.517	11.847	0	225451.657	1782	4018990	28
29	125.769	1792.594	105.279	84.791	105.264	84.779	98.528	78.870	13.500	11.842	13.517	11.847	0	225451.938	1789	4018995	29
30	125.769	1795.684	105.042	84.791	105.010	84.785	98.292	78.870	13.500	11.842	13.517	11.847	0	225840.631	1790	4025924	30
31	125.769	1799.116	104.805	85.265	104.794	85.258	98.055	79.344	13.500	11.842	13.517	11.847	0	226272.295	1799	4033619	31
32	125.769	1805.256	104.805	85.265	104.794	85.268	98.055	79.344	13.500	11.842	13.517	11.847	0	227044.520	1799	4047385	32
33	125.769	1810.653	104.568	84.554	104.551	84.554	97.818	78.633	13.500	11.842	13.517	11.847	0	227723.177	1799	4059483	33
34	125.769	1821.873	104.331	83.844	104.340	83.816	97.581	77.923	13.500	11.842	13.517	11.847	0	229134.399	1814	4084640	34
35	125.769	1821.413	104.331	83.607	104.339	83.569	97.581	77.686	13.500	11.842	13.517	11.847	0	229076.451	1822	4083607	35
36	125.769	1819.900	104.094	83.370	104.083	83.349	97.344	77.449	13.500	11.842	13.517	11.847	0	228886.228	1810	4080216	36
37	125.769	1821.550	103.621	83.370	103.604	83.363	96.871	77.449	13.500	11.842	13.517	11.847	0	229093.729	1815	4083915.000	37
38	125.769	1824.432	103.147	83.370	103.148	83.343	96.397	77.449	13.500	11.842	13.517	11.847	0	229456.225	1816	4090377	38
39	125.769	1830.405	102.673	83.370	102.670	83.337	95.923	77.449	13.500	11.842	13.517	11.847	0	230207.471	1825	4103769	39
40	125.769	1823.575	102.436	83.370	102.440	83.338	95.686	77.449	13.500	11.842	13.517	11.847	0	229348.407	1817	4088455	40
41	125.769	1816.045	102.200	83.607	102.224	83.571	95.449	77.686	13.500	11.842	13.517	11.847	0	228401.441	1808	4071574	41
42	125.769	1818.374	101.726	84.081	101.722	84.056	94.976	78.160	13.500	11.842	13.517	11.847	0	228694.265	1813	4076794	42
43	125.769	1803.140	101.252	84.318	101.245	84.304	94.502	78.396	13.500	11.842	13.517	11.847	0	226778.398	1796	4042641	43
44	125.769	1806.715	101.252	84.318	101.249	84.340	94.502	78.396	13.500	11.842	13.517	11.847	0	227227.900	1800	4050654	44
45	125.769	1829.692	101.252	84.318	101.268	84.319	94.502	78.396	13.500	11.842	13.517	11.847	0	230117.716	1824	4102169	45
46	125.769	1829.307	101.252	84.318	101.280	84.311	94.502	78.396	13.500	11.842	13.517	11.847	0	230069.361	1825	4101307	46
47	125.769	1832.691	101.015	84.081	101.033	84.031	94.265	78.160	13.500	11.842	13.517	11.847	0	230494.966	1823	4108894	47
48	125.769	1836.049	100.542	83.844	100.542	83.801	93.791	77.923	13.500	11.842	13.517	11.847	0	230917.205	1826	4116421	48
49	125.769	1850.352	100.068	83.607	100.040	83.557	93.318	77.686	13.500	11.842	13.517	11.847	0	232716.167	1847	4148490	49
50	125.769	1858.213	100.068	83.607	100.026	83.575	93.318	77.686	13.500	11.842	13.517	11.847	0	233704.757	1846	4166113	50
51	125.769	1882.278	100.068	83.607	100.045	83.601	93.318	77.686	13.500	11.842	13.517	11.847	0	236731.449	1877	4220068	51
52	125.769	1891.298	100.068	83.607	100.057	83.576	93.318	77.686	13.500	11.842	13.517	11.847	0	237865.890	1888	4240291	52
53	125.769	1881.353	100.068	83.607	100.026	83.638	93.318	77.686	13.500	11.842	13.517	11.847	0	236615.104	1881	4217994	53
54	125.769	1872.425	100.068	83.607	100.045	83.632	93.318	77.686	13.500	11.842	13.517	11.847	0	235492.219	1867	4197977	54
55	125.769	1875.131	100.068	83.607	100.083	83.618	93.318	77.686	13.500	11.842	13.517	11.847	0	235832.501	1866	4204043	55
56	125.769	1885.300	100.068	83.607	100.072	83.612	93.318	77.686	13.500	11.842	13.517	11.847	0	237111.447	1879	4226842	56
57	125.769	1901.711	100.068	83.607	100.061	83.590	93.318	77.686	13.500	11.842	13.517	11.847	0	239175.465	1896	4263636	57
58	125.769	1742.388	103.857	86.449	104.064	86.484	97.107	80.528	13.500	11.842	13.517	11.847	0	219137.649	1752	3906434	58
59	125.769	1627.618	104.094	86.449	104.519	86.516	97.344	80.528	13.500	11.842	13.517	11.847	0	204703.210	1634	3649120	59
60	125.769	1710.805	104.805	87.160	105.127	87.199	98.055	81.239	13.500	11.842	13.517	11.847	0	215165.505	1729	3835625	60
61	125.769	1745.873	105.989	88.581	106.220	88.537	99.239	82.660	13.500	11.842	13.517	11.847	0	219575.932	1768	3914247	61
