## Supplementary Code 2 for "Engineering combinatorial and dynamic decoders using synthetic immediate-early genes": XY_11-V5-cell_4.txt

	Area	Mean	X	Y	XM	YM	BX	BY	Width	Height	Major	Minor	Angle	IntDen	Median	RawIntDen	Slice
1	91.325	1875.687	86.923	96.752	86.879	96.695	81.712	91.186	10.421	11.132	11.188	10.394	90.000	171297.575	1877	3053618	1
2	91.325	1884.300	86.923	96.752	86.903	96.697	81.712	91.186	10.421	11.132	11.188	10.394	90.000	172084.161	1885	3067640	2
3	91.325	1898.943	86.923	96.752	86.893	96.712	81.712	91.186	10.421	11.132	11.188	10.394	90.000	173421.504	1900	3091480	3
4	91.325	1898.957	86.923	96.752	86.902	96.720	81.712	91.186	10.421	11.132	11.188	10.394	90.000	173422.738	1903	3091502	4
5	91.325	1884.998	86.923	96.752	86.889	96.737	81.712	91.186	10.421	11.132	11.188	10.394	90.000	172147.887	1895	3068776	5
6	91.325	1882.220	87.160	97.699	87.136	97.675	81.949	92.134	10.421	11.132	11.188	10.394	90.000	171894.218	1879	3064254	6
7	91.325	1866.222	87.870	98.647	87.813	98.600	82.660	93.081	10.421	11.132	11.188	10.394	90.000	170433.182	1858	3038209	7
8	91.325	1858.971	88.107	98.884	88.079	98.836	82.897	93.318	10.421	11.132	11.188	10.394	90.000	169771.018	1859	3026405	8
9	91.325	1862.492	88.107	98.884	88.049	98.856	82.897	93.318	10.421	11.132	11.188	10.394	90.000	170092.564	1860	3032137	9
10	91.325	1856.738	88.107	98.884	88.076	98.837	82.897	93.318	10.421	11.132	11.188	10.394	90.000	169567.051	1858	3022769	10
11	91.325	1874.808	88.107	98.884	88.052	98.840	82.897	93.318	10.421	11.132	11.188	10.394	90.000	171217.356	1875	3052188	11
12	91.325	1890.049	88.107	98.884	88.086	98.844	82.897	93.318	10.421	11.132	11.188	10.394	90.000	172609.169	1879	3076999	12
13	91.325	1875.970	88.107	98.884	88.069	98.841	82.897	93.318	10.421	11.132	11.188	10.394	90.000	171323.435	1874	3054079	13
14	91.325	1890.456	88.107	99.121	88.077	99.072	82.897	93.555	10.421	11.132	11.188	10.394	90.000	172646.417	1888	3077663	14
15	91.325	1876.741	88.344	100.068	88.345	99.997	83.133	94.502	10.421	11.132	11.188	10.394	90.000	171393.892	1875	3055335	15
16	91.325	1886.824	88.818	100.305	88.820	100.248	83.607	94.739	10.421	11.132	11.188	10.394	90.000	172314.718	1894	3071750	16
17	91.325	1904.001	88.818	100.305	88.805	100.252	83.607	94.739	10.421	11.132	11.188	10.394	90.000	173883.347	1901	3099713	17
18	91.325	1895.262	88.818	99.121	88.783	99.085	83.607	93.555	10.421	11.132	11.188	10.394	90.000	173085.317	1888	3085487	18
19	91.325	1903.713	88.581	98.884	88.544	98.827	83.370	93.318	10.421	11.132	11.188	10.394	90.000	173857.094	1910	3099245	19
20	91.325	1908.625	88.581	98.884	88.546	98.845	83.370	93.318	10.421	11.132	11.188	10.394	90.000	174305.642	1908	3107241	20
21	91.325	1911.119	88.581	98.884	88.552	98.840	83.370	93.318	10.421	11.132	11.188	10.394	90.000	174533.451	1915	3111302	21
22	91.325	1910.990	88.818	98.884	88.786	98.822	83.607	93.318	10.421	11.132	11.188	10.394	90.000	174521.614	1911	3111091	22
23	91.325	1880.950	88.818	99.357	88.802	99.306	83.607	93.791	10.421	11.132	11.188	10.394	90.000	171778.266	1873	3062187	23
24	91.325	1901.189	89.055	99.831	89.032	99.767	83.844	94.265	10.421	11.132	11.188	10.394	90.000	173626.537	1899	3095135	24
25	91.325	1918.926	89.055	99.831	89.037	99.759	83.844	94.265	10.421	11.132	11.188	10.394	90.000	175246.438	1918	3124012	25
26	91.325	1915.381	89.291	100.068	89.273	99.996	84.081	94.502	10.421	11.132	11.188	10.394	90.000	174922.705	1906	3118241	26
27	91.325	1896.725	89.528	100.305	89.537	100.225	84.318	94.739	10.421	11.132	11.188	10.394	90.000	173218.939	1902	3087869	27
28	91.325	1922.854	89.765	100.305	89.769	100.249	84.554	94.739	10.421	11.132	11.188	10.394	90.000	175605.120	1917	3130406	28
29	91.325	1932.638	89.765	100.305	89.781	100.254	84.554	94.739	10.421	11.132	11.188	10.394	90.000	176498.627	1938	3146334	29
30	91.325	1927.448	89.765	100.305	89.787	100.252	84.554	94.739	10.421	11.132	11.188	10.394	90.000	176024.666	1934	3137885	30
31	91.325	1943.526	89.528	99.831	89.546	99.779	84.318	94.265	10.421	11.132	11.188	10.394	90.000	177492.995	1933	3164060	31
32	91.325	1945.787	88.818	98.647	88.803	98.602	83.607	93.081	10.421	11.132	11.188	10.394	90.000	177699.486	1944	3167741	32
33	91.325	1949.294	88.818	98.410	88.795	98.384	83.607	92.844	10.421	11.132	11.188	10.394	90.000	178019.742	1938	3173450	33
34	91.325	1966.522	88.581	97.936	88.555	97.914	83.370	92.370	10.421	11.132	11.188	10.394	90.000	179593.139	1965	3201498	34
35	91.325	1950.886	88.344	97.699	88.306	97.682	83.133	92.134	10.421	11.132	11.188	10.394	90.000	178165.144	1955	3176042	35
36	91.325	1941.486	88.107	97.699	88.053	97.681	82.897	92.134	10.421	11.132	11.188	10.394	90.000	177306.698	1946	3160739	36
37	91.325	1930.639	87.870	97.463	87.830	97.423	82.660	91.897	10.421	11.132	11.188	10.394	90.000	176316.144	1924	3143081	37
38	91.325	1944.980	87.160	96.278	87.122	96.272	81.949	90.712	10.421	11.132	11.188	10.394	90.000	177625.775	1946	3166427	38
39	91.325	1937.549	86.212	94.620	86.139	94.640	81.002	89.055	10.421	11.132	11.188	10.394	90.000	176947.119	1931	3154329	39
40	91.325	1933.308	85.265	93.673	85.181	93.676	80.054	88.107	10.421	11.132	11.188	10.394	90.000	176559.828	1938	3147425	40
41	91.325	1932.431	84.791	93.436	84.712	93.441	79.581	87.870	10.421	11.132	11.188	10.394	90.000	176479.778	1929	3145998	41
42	91.325	1936.142	84.318	93.199	84.276	93.188	79.107	87.633	10.421	11.132	11.188	10.394	90.000	176818.658	1931	3152039	42
43	91.325	1945.461	83.370	92.726	83.314	92.710	78.160	87.160	10.421	11.132	11.188	10.394	90.000	177669.699	1948	3167210	43
44	91.325	1942.802	82.186	92.489	82.140	92.450	76.975	86.923	10.421	11.132	11.188	10.394	90.000	177426.913	1944	3162882	44
45	91.325	1955.014	81.712	92.252	81.683	92.215	76.502	86.686	10.421	11.132	11.188	10.394	90.000	178542.113	1950	3182762	45
46	91.325	1952.808	81.475	92.252	81.477	92.200	76.265	86.686	10.421	11.132	11.188	10.394	90.000	178340.727	1944	3179172	46
47	91.325	1935.537	80.528	92.015	80.521	91.971	75.317	86.449	10.421	11.132	11.188	10.394	90.000	176763.459	1928	3151055	47
48	91.325	1933.942	79.581	92.015	79.603	91.942	74.370	86.449	10.421	11.132	11.188	10.394	90.000	176617.776	1932	3148458	48
49	91.325	1950.057	79.107	91.778	79.123	91.717	73.896	86.212	10.421	11.132	11.188	10.394	90.000	178089.414	1955	3174692	49
50	91.325	1967.686	78.870	91.068	78.862	91.028	73.659	85.502	10.421	11.132	11.188	10.394	90.000	179699.386	1968	3203392	50
51	91.325	1950.280	77.923	87.752	77.859	87.761	72.712	82.186	10.421	11.132	11.188	10.394	90.000	178109.833	1948	3175056	51
52	91.325	1933.289	77.212	86.804	77.130	86.850	72.002	81.239	10.421	11.132	11.188	10.394	90.000	176558.145	1940	3147395	52
53	91.325	1935.292	76.502	86.094	76.377	86.139	71.291	80.528	10.421	11.132	11.188	10.394	90.000	176741.020	1942	3150655	53
54	91.325	1957.053	75.791	85.857	75.690	85.888	70.580	80.291	10.421	11.132	11.188	10.394	90.000	178728.410	1974	3186083	54
55	91.325	1984.961	74.844	85.857	74.765	85.858	69.633	80.291	10.421	11.132	11.188	10.394	90.000	181277.103	1996	3231517	55
56	91.325	1996.780	74.133	85.857	74.087	85.850	68.923	80.291	10.421	11.132	11.188	10.394	90.000	182356.457	1998	3250758	56
57	91.325	2002.626	73.423	85.857	73.365	85.838	68.212	80.291	10.421	11.132	11.188	10.394	90.000	182890.329	1996	3260275	57
58	91.325	2019.842	72.475	85.857	72.439	85.835	67.265	80.291	10.421	11.132	11.188	10.394	90.000	184462.548	2018	3288302	58
59	91.325	2039.176	72.002	85.857	71.980	85.838	66.791	80.291	10.421	11.132	11.188	10.394	90.000	186228.301	2041	3319779	59
60	91.325	2042.896	70.817	85.857	70.774	85.835	65.607	80.291	10.421	11.132	11.188	10.394	90.000	186568.022	2040	3325835	60
61	91.325	2055.113	70.107	85.857	70.067	85.861	64.896	80.291	10.421	11.132	11.188	10.394	90.000	187683.727	2065	3345724	61
