## Supplementary Code 2 for "Engineering combinatorial and dynamic decoders using synthetic immediate-early genes": XY_11-V5-cell_5.txt

	Area	Mean	X	Y	XM	YM	BX	BY	Width	Height	Major	Minor	Angle	IntDen	Median	RawIntDen	Slice
1	219.786	1833.301	38.132	114.136	38.209	114.099	29.606	105.871	17.053	15.395	17.449	16.038	2.449E-13	402934.667	1826	7182872	1
2	219.786	1835.435	38.132	114.136	38.199	114.128	29.606	105.871	17.053	15.395	17.449	16.038	2.449E-13	403403.747	1829	7191234	2
3	219.786	1855.295	38.132	114.136	38.208	114.136	29.606	105.871	17.053	15.395	17.449	16.038	2.449E-13	407768.623	1850	7269044	3
4	219.786	1832.180	38.132	114.136	38.195	114.115	29.606	105.871	17.053	15.395	17.449	16.038	2.449E-13	402688.291	1833	7178480	4
5	219.786	1828.353	38.132	114.136	38.192	114.118	29.606	105.871	17.053	15.395	17.449	16.038	2.449E-13	401847.178	1830	7163486	5
6	219.786	1826.465	38.132	114.136	38.199	114.112	29.606	105.871	17.053	15.395	17.449	16.038	2.449E-13	401432.176	1824	7156088	6
7	219.786	1819.660	38.132	114.136	38.205	114.103	29.606	105.871	17.053	15.395	17.449	16.038	2.449E-13	399936.585	1817	7129427	7
8	216.869	1816.857	38.132	114.279	38.205	114.262	29.606	106.108	17.053	15.158	17.475	15.801	0.000	394020.750	1812	7023969	8
9	213.840	1824.713	38.369	114.418	38.426	114.405	29.843	106.344	17.053	14.921	17.498	15.560	0.000	390197.094	1820	6955807	9
10	210.699	1824.815	38.606	114.555	38.691	114.539	30.080	106.581	17.053	14.685	17.516	15.315	0.000	384486.292	1817	6854004	10
11	207.557	1829.813	38.843	114.692	38.931	114.686	30.316	106.818	17.053	14.448	17.533	15.072	0.000	379791.287	1821	6770309	11
12	207.557	1822.409	38.843	114.692	38.937	114.680	30.316	106.818	17.053	14.448	17.533	15.072	0.000	378254.465	1818	6742913	12
13	200.938	1818.575	38.843	114.957	38.931	114.939	30.316	107.292	17.053	13.974	17.552	14.576	0.000	365420.742	1817	6514134	13
14	197.572	1835.786	38.843	115.088	38.941	115.079	30.316	107.529	17.053	13.737	17.557	14.328	0.000	362700.337	1834	6465639	14
15	187.026	1836.502	38.843	115.471	38.937	115.471	30.316	108.239	17.053	13.027	17.543	13.574	0.000	343473.734	1833	6122898	15
16	187.026	1829.855	38.843	115.471	38.930	115.457	30.316	108.239	17.053	13.027	17.543	13.574	0.000	342230.465	1826	6100735	16
17	183.436	1832.330	38.843	115.596	38.931	115.599	30.316	108.476	17.053	12.790	17.531	13.323	0.000	336114.983	1833	5991718	17
18	179.733	1822.507	38.843	115.719	38.936	115.718	30.316	108.713	17.053	12.553	17.510	13.069	0.000	327565.637	1819	5839314	18
19	179.733	1828.216	38.843	115.719	38.907	115.731	30.316	108.713	17.053	12.553	17.510	13.069	0.000	328591.644	1824	5857604	19
20	179.733	1833.311	39.080	115.719	39.184	115.712	30.553	108.713	17.053	12.553	17.510	13.069	0.000	329507.365	1830	5873928	20
21	190.616	1831.763	39.317	115.345	39.416	115.328	30.790	108.002	17.053	13.263	17.553	13.827	0.000	349163.724	1824	6224330	21
22	194.094	1842.692	39.317	115.217	39.419	115.203	30.790	107.765	17.053	13.500	19.073	12.957	180.000	357655.851	1842	6375714	22
23	194.094	1833.875	39.317	115.217	39.423	115.190	30.790	107.765	17.053	13.500	19.073	12.957	180.000	355944.456	1830	6345206	23
24	194.094	1856.117	39.317	115.217	39.450	115.206	30.790	107.765	17.053	13.500	19.073	12.957	180.000	360261.650	1856	6422166	24
25	194.094	1855.995	39.317	115.217	39.455	115.211	30.790	107.765	17.053	13.500	19.073	12.957	180.000	360237.865	1857	6421742	25
26	194.094	1859.571	39.317	115.217	39.435	115.200	30.790	107.765	17.053	13.500	19.073	12.957	180.000	360931.892	1853	6434114	26
27	197.572	1847.544	39.080	115.088	39.155	115.102	30.553	107.529	17.053	13.737	17.557	14.328	0.000	365023.354	1844	6507050	27
28	197.572	1839.075	38.606	115.088	38.672	115.096	30.080	107.529	17.053	13.737	17.557	14.328	0.000	363350.104	1839	6477222	28
29	197.572	1836.476	38.606	115.088	38.665	115.097	30.080	107.529	17.053	13.737	17.557	14.328	0.000	362836.596	1834	6468068	29
30	197.572	1824.045	38.606	115.088	38.675	115.077	30.080	107.529	17.053	13.737	17.557	14.328	0.000	360380.687	1820	6424288	30
31	197.572	1839.164	39.317	115.088	39.406	115.037	30.790	107.529	17.053	13.737	17.557	14.328	0.000	363367.663	1837	6477535	31
32	194.094	1831.763	39.790	115.217	39.857	115.179	31.264	107.765	17.053	13.500	19.073	12.957	180.000	355534.614	1826	6337900	32
33	190.616	1844.503	40.975	115.345	41.042	115.333	32.448	108.002	17.053	13.263	17.553	13.827	0.000	351592.258	1840	6267622	33
34	190.616	1856.507	41.922	115.345	41.964	115.332	33.395	108.002	17.053	13.263	17.553	13.827	0.000	353880.382	1855	6308411	34
35	187.026	1851.961	42.159	115.471	42.178	115.478	33.632	108.239	17.053	13.027	17.543	13.574	0.000	346364.953	1854	6174438	35
36	187.026	1848.695	42.159	115.471	42.174	115.481	33.632	108.239	17.053	13.027	17.543	13.574	0.000	345754.061	1846	6163548	36
37	187.026	1832.539	42.159	115.471	42.178	115.494	33.632	108.239	17.053	13.027	17.543	13.574	0.000	342732.530	1827	6109685	37
38	187.026	1825.482	43.106	115.471	43.123	115.484	34.580	108.239	17.053	13.027	17.543	13.574	0.000	341412.689	1822	6086157	38
39	176.031	1821.779	43.817	115.842	43.823	115.869	35.290	108.950	17.053	12.316	17.488	12.816	0.000	320689.821	1817	5716743	39
40	164.587	1803.882	44.527	116.200	44.496	116.248	36.001	109.660	17.053	11.606	17.385	12.054	0.000	296896.282	1794	5292590	40
41	152.807	1804.123	44.527	116.547	44.496	116.570	36.001	110.371	17.053	10.895	17.232	11.291	0.000	275682.905	1799	4914432	41
42	140.915	1808.851	44.527	116.890	44.502	116.896	36.001	111.081	17.053	10.184	17.036	10.532	0.000	254893.619	1799	4543834	42
43	128.798	1833.879	43.817	117.222	43.834	117.214	35.290	111.792	17.053	9.474	16.780	9.773	0.000	236199.597	1827	4210587	43
44	116.681	1877.342	43.343	117.549	43.356	117.535	34.817	112.502	17.053	8.763	17.547	8.467	180.000	219050.026	1874	3904872	44
45	108.603	1916.120	42.632	117.764	42.659	117.737	34.106	112.976	17.053	8.290	16.235	8.517	0.000	208096.380	1908	3709608	45
46	104.564	1915.743	41.211	117.870	41.191	117.857	32.685	113.213	17.053	8.053	16.104	8.267	0.000	200317.858	1915	3570945	46
47	104.564	1884.743	40.975	117.870	40.860	117.830	32.448	113.213	17.053	8.053	16.104	8.267	0.000	197076.373	1888	3513161	47
48	104.564	1856.189	39.553	117.870	39.300	117.793	31.027	113.213	17.053	8.053	16.104	8.267	0.000	194090.687	1873	3459937	48
49	96.486	1911.343	31.974	118.080	32.002	118.059	23.448	113.687	17.053	7.579	15.816	7.768	0.000	184418.120	1900	3287510	49
50	96.486	1902.483	30.790	118.080	30.817	118.056	22.264	113.687	17.053	7.579	15.816	7.768	0.000	183563.264	1892	3272271	50
51	96.486	1898.918	29.843	118.080	29.876	118.056	21.316	113.687	17.053	7.579	15.816	7.768	0.000	183219.279	1889	3266139	51
52	96.486	1890.934	29.369	118.080	29.442	118.063	20.843	113.687	17.053	7.579	15.816	7.768	0.000	182448.905	1880	3252406	52
53	241.440	1871.204	33.395	111.318	33.357	111.276	24.869	102.318	17.053	18.000	18.026	17.054	90.000	451783.022	1872	8053662	53
54	241.440	1806.701	33.395	110.134	33.314	109.822	24.869	101.134	17.053	18.000	18.026	17.054	90.000	436209.373	1831	7776040	54
55	241.440	1814.881	32.922	108.239	33.048	107.927	24.395	99.239	17.053	18.000	18.026	17.054	90.000	438184.365	1847	7811247	55
56	241.440	1827.394	33.395	107.292	33.580	107.132	24.869	98.292	17.053	18.000	18.026	17.054	90.000	441205.448	1849	7865102	56
57	241.440	1879.052	34.817	106.581	34.884	106.575	26.290	97.581	17.053	18.000	18.026	17.054	90.000	453677.853	1877	8087440	57
58	241.440	1878.523	35.764	106.344	35.821	106.403	27.237	97.344	17.053	18.000	18.026	17.054	90.000	453550.008	1872	8085161	58
59	241.440	1874.871	36.001	106.344	36.054	106.411	27.474	97.344	17.053	18.000	18.026	17.054	90.000	452668.450	1871	8069446	59
60	241.440	1856.798	36.238	106.581	36.331	106.662	27.711	97.581	17.053	18.000	18.026	17.054	90.000	448304.865	1857	7991659	60
61	241.440	1857.915	36.948	107.055	37.051	107.105	28.422	98.055	17.053	18.000	18.026	17.054	90.000	448574.521	1861	7996466	61
