## Supplementary Code 2 for "Engineering combinatorial and dynamic decoders using synthetic immediate-early genes": XY_12-V5-cell_1.txt

	Area	Mean	X	Y	XM	YM	BX	BY	Width	Height	Major	Minor	Angle	IntDen	Median	RawIntDen	Slice
1	143.607	2010.611	36.711	67.975	36.716	67.922	29.606	61.580	14.211	12.790	14.235	12.844	0	288738.434	2013	5147165	1
2	143.607	2018.573	36.474	67.738	36.477	67.705	29.369	61.343	14.211	12.790	14.235	12.844	0	289881.795	2016	5167547	2
3	143.607	2012.861	36.474	67.738	36.453	67.641	29.369	61.343	14.211	12.790	14.235	12.844	0	289061.551	2011	5152925	4
4	143.607	1961.766	36.474	67.738	36.370	67.500	29.369	61.343	14.211	12.790	14.235	12.844	0	281723.836	1997	5022120	5
5	143.607	1924.648	36.238	67.738	36.072	67.458	29.132	61.343	14.211	12.790	14.235	12.844	0	276393.537	1949	4927100	6
6	143.607	2012.154	34.580	66.080	34.488	65.927	27.474	59.685	14.211	12.790	14.235	12.844	0	288959.960	2033	5151114	7
7	143.607	2106.872	32.685	63.001	32.751	63.004	25.579	56.606	14.211	12.790	14.235	12.844	0	302562.206	2108	5393593	8
8	143.607	2125.430	32.211	60.396	32.302	60.407	25.106	54.001	14.211	12.790	14.235	12.844	0	305227.187	2123	5441100	9
9	143.607	2127.060	32.211	59.922	32.322	59.911	25.106	53.527	14.211	12.790	14.235	12.844	0	305461.334	2120	5445274	10
10	143.607	2134.022	32.211	59.449	32.327	59.422	25.106	53.054	14.211	12.790	14.235	12.844	0	306461.088	2125	5463096	11
11	143.607	2172.941	32.922	58.738	33.017	58.687	25.816	52.343	14.211	12.790	14.235	12.844	0	312050.216	2177	5562730	12
12	143.607	2164.878	33.632	58.738	33.754	58.692	26.527	52.343	14.211	12.790	14.235	12.844	0	310892.270	2170	5542088	13
13	143.607	2207.225	33.869	58.738	33.977	58.697	26.764	52.343	14.211	12.790	14.235	12.844	0	316973.646	2214	5650497	14
14	143.607	2215.202	34.580	58.501	34.663	58.427	27.474	52.106	14.211	12.790	14.235	12.844	0	318119.195	2220	5670918	15
15	143.607	2237.973	35.764	57.791	35.831	57.730	28.659	51.396	14.211	12.790	14.235	12.844	0	321389.234	2242	5729211	16
16	143.607	2243.530	35.764	57.791	35.812	57.714	28.659	51.396	14.211	12.790	14.235	12.844	0	322187.264	2252	5743437	17
17	143.607	2236.341	35.764	57.791	35.805	57.721	28.659	51.396	14.211	12.790	14.235	12.844	0	321154.862	2235	5725033	18
18	143.607	2229.598	35.764	57.554	35.808	57.482	28.659	51.159	14.211	12.790	14.235	12.844	0	320186.523	2235	5707771	19
19	143.607	2233.465	35.764	57.317	35.798	57.235	28.659	50.922	14.211	12.790	14.235	12.844	0	320741.879	2241	5717671	20
20	143.607	2245.135	36.238	57.317	36.279	57.237	29.132	50.922	14.211	12.790	14.235	12.844	0	322417.709	2250	5747545	21
21	143.607	2239.576	36.474	57.317	36.511	57.225	29.369	50.922	14.211	12.790	14.235	12.844	0	321619.454	2233	5733315	22
22	143.607	2247.166	36.474	57.317	36.486	57.233	29.369	50.922	14.211	12.790	14.235	12.844	0	322709.411	2249	5752745	23
23	143.607	2252.087	36.474	57.317	36.497	57.234	29.369	50.922	14.211	12.790	14.235	12.844	0	323416.060	2252	5765342	24
24	143.607	2253.770	36.474	57.317	36.498	57.252	29.369	50.922	14.211	12.790	14.235	12.844	0	323657.724	2259	5769650	25
25	143.607	2247.625	36.474	57.317	36.525	57.238	29.369	50.922	14.211	12.790	14.235	12.844	0	322775.380	2248	5753921	26
26	143.607	2236.559	36.474	57.317	36.532	57.249	29.369	50.922	14.211	12.790	14.235	12.844	0	321186.164	2241	5725591	27
27	143.607	2235.352	36.474	57.317	36.526	57.237	29.369	50.922	14.211	12.790	14.235	12.844	0	321012.882	2237	5722502	28
28	143.607	2222.414	36.474	57.317	36.547	57.233	29.369	50.922	14.211	12.790	14.235	12.844	0	319154.850	2223	5689380	29
29	143.607	2210.714	36.474	57.317	36.530	57.232	29.369	50.922	14.211	12.790	14.235	12.844	0	317474.701	2211	5659429	30
30	143.607	2188.780	36.474	57.317	36.524	57.261	29.369	50.922	14.211	12.790	14.235	12.844	0	314324.709	2182	5603276	31
31	143.607	2171.884	36.711	56.843	36.758	56.800	29.606	50.448	14.211	12.790	14.235	12.844	0	311898.419	2161	5560024	32
32	143.607	2204.242	37.896	55.659	37.948	55.591	30.790	49.264	14.211	12.790	14.235	12.844	0	316545.180	2200	5642859	33
33	143.607	2232.008	38.132	54.712	38.173	54.637	31.027	48.317	14.211	12.790	14.235	12.844	0	320532.582	2231	5713940	34
34	143.607	2227.495	38.606	54.238	38.632	54.170	31.501	47.843	14.211	12.790	14.235	12.844	0	319884.499	2217	5702387	35
35	143.607	2212.207	38.843	53.291	38.847	53.229	31.738	46.896	14.211	12.790	14.235	12.844	0	317689.046	2206	5663250	36
36	143.607	2212.312	39.080	52.817	39.093	52.751	31.974	46.422	14.211	12.790	14.235	12.844	0	317704.192	2203	5663520	37
37	143.607	2219.842	39.080	51.633	39.100	51.537	31.974	45.238	14.211	12.790	14.235	12.844	0	318785.510	2223	5682796	38
38	143.607	2226.061	39.080	50.685	39.083	50.584	31.974	44.290	14.211	12.790	14.235	12.844	0	319678.512	2215	5698715	39
39	143.607	2259.768	39.080	49.738	39.106	49.639	31.974	43.343	14.211	12.790	14.235	12.844	0	324519.143	2258	5785006	40
40	143.607	2283.090	39.080	47.843	39.106	47.755	31.974	41.448	14.211	12.790	14.235	12.844	0	327868.390	2289	5844711	41
41	143.607	2290.277	39.080	47.843	39.108	47.757	31.974	41.448	14.211	12.790	14.235	12.844	0	328900.399	2294	5863108	42
42	143.607	2265.545	39.080	47.843	39.105	47.770	31.974	41.448	14.211	12.790	14.235	12.844	0	325348.812	2262	5799796	43
43	143.607	2249.655	39.080	47.843	39.130	47.754	31.974	41.448	14.211	12.790	14.235	12.844	0	323066.802	2255	5759116	44
44	143.607	2225.909	39.080	47.843	39.100	47.738	31.974	41.448	14.211	12.790	14.235	12.844	0	319656.746	2226	5698327	45
45	143.607	2242.775	39.317	46.659	39.372	46.590	32.211	40.264	14.211	12.790	14.235	12.844	0	322078.773	2247	5741503	46
46	143.607	2258.769	39.317	45.475	39.363	45.409	32.211	39.080	14.211	12.790	14.235	12.844	0	324375.704	2259	5782449	47
47	143.607	2272.208	39.317	45.238	39.379	45.194	32.211	38.843	14.211	12.790	14.235	12.844	0	326305.595	2277	5816852	48
48	143.607	2264.839	39.790	44.764	39.853	44.728	32.685	38.369	14.211	12.790	14.235	12.844	0	325247.445	2266	5797989	49
49	143.607	2280.351	40.501	43.580	40.556	43.536	33.395	37.185	14.211	12.790	14.235	12.844	0	327475.041	2288	5837699	50
50	143.607	2270.894	40.501	42.869	40.559	42.832	33.395	36.474	14.211	12.790	14.235	12.844	0	326116.886	2274	5813488	51
51	143.607	2184.007	40.501	41.922	40.578	41.838	33.395	35.527	14.211	12.790	14.235	12.844	0	313639.377	2188	5591059	52
52	143.607	2114.723	40.501	40.501	40.586	40.397	33.395	34.106	14.211	12.790	14.235	12.844	0	303689.580	2113	5413690	53
53	143.607	2199.598	42.869	37.422	42.999	37.419	35.764	31.027	14.211	12.790	14.235	12.844	0	315878.248	2196	5630970	54
54	143.607	2218.537	44.527	34.817	44.682	34.867	37.422	28.422	14.211	12.790	14.235	12.844	0	318598.147	2214	5679456	55
55	143.607	2184.816	45.001	33.632	45.161	33.710	37.896	27.237	14.211	12.790	14.235	12.844	0	313755.553	2186	5593130	56
56	143.607	2140.983	45.948	31.501	46.105	31.639	38.843	25.106	14.211	12.790	14.235	12.844	0	307460.729	2152	5480916	57
57	143.607	2128.339	45.948	31.501	46.108	31.642	38.843	25.106	14.211	12.790	14.235	12.844	0	305644.995	2133	5448548	58
58	143.607	2157.038	45.948	31.501	46.071	31.608	38.843	25.106	14.211	12.790	14.235	12.844	0	309766.412	2161	5522018	59
59	143.607	2186.585	45.948	31.974	46.091	32.051	38.843	25.579	14.211	12.790	14.235	12.844	0	314009.558	2183	5597658	60
60	143.607	2200.716	45.948	31.974	46.072	32.026	38.843	25.579	14.211	12.790	14.235	12.844	0	316038.796	2206	5633832	61
61	143.607	2200.716	45.948	31.974	46.072	32.026	38.843	25.579	14.211	12.790	14.235	12.844	0	316038.796	2206	5633832	61
