## Supplementary Code 2 for "Engineering combinatorial and dynamic decoders using synthetic immediate-early genes": XY_12-V5-cell_2.txt

	Area	Mean	X	Y	XM	YM	BX	BY	Width	Height	Major	Minor	Angle	IntDen	Median	RawIntDen	Slice
1	135.754	1881.395	63.357	87.870	63.393	87.889	56.843	81.239	13.027	13.263	13.268	13.027	90.000	255406.398	1873	4552975	1
2	135.754	1863.236	61.936	87.633	61.962	87.637	55.422	81.002	13.027	13.263	13.268	13.027	90.000	252941.345	1859	4509032	2
3	135.754	1874.636	61.936	87.633	61.978	87.670	55.422	81.002	13.027	13.263	13.268	13.027	90.000	254488.826	1867	4536618	3
4	135.754	1851.264	61.462	87.633	61.493	87.657	54.949	81.002	13.027	13.263	13.268	13.027	90.000	251316.115	1847	4480060	4
5	135.754	1848.349	60.514	87.633	60.544	87.635	54.001	81.002	13.027	13.263	13.268	13.027	90.000	250920.353	1842	4473005	5
6	135.754	1853.114	60.514	88.107	60.550	88.117	54.001	81.475	13.027	13.263	13.268	13.027	90.000	251567.147	1843	4484535	6
7	135.754	1847.957	60.514	88.581	60.551	88.591	54.001	81.949	13.027	13.263	13.268	13.027	90.000	250867.118	1843	4472056	7
8	135.754	1853.946	60.514	88.818	60.558	88.839	54.001	82.186	13.027	13.263	13.268	13.027	90.000	251680.182	1854	4486550	8
9	135.754	1854.014	60.514	88.818	60.580	88.854	54.001	82.186	13.027	13.263	13.268	13.027	90.000	251689.326	1849	4486713	9
10	135.754	1860.864	60.514	88.818	60.564	88.838	54.001	82.186	13.027	13.263	13.268	13.027	90.000	252619.351	1853	4503292	10
11	135.754	1857.021	59.804	89.055	59.865	89.071	53.291	82.423	13.027	13.263	13.268	13.027	90.000	252097.597	1849	4493991	11
12	135.754	1861.798	59.804	89.055	59.849	89.065	53.291	82.423	13.027	13.263	13.268	13.027	90.000	252746.017	1856	4505550	12
13	135.754	1865.344	59.330	89.055	59.397	89.056	52.817	82.423	13.027	13.263	13.268	13.027	90.000	253227.494	1863	4514133	13
14	135.754	1884.197	58.857	88.581	58.942	88.578	52.343	81.949	13.027	13.263	13.268	13.027	90.000	255786.845	1882	4559757	14
15	135.754	1882.306	58.620	88.581	58.720	88.565	52.106	81.949	13.027	13.263	13.268	13.027	90.000	255530.091	1879	4555180	15
16	135.754	1877.543	58.146	88.581	58.216	88.568	51.633	81.949	13.027	13.263	13.268	13.027	90.000	254883.466	1879	4543653	16
17	135.754	1882.352	57.672	88.581	57.715	88.539	51.159	81.949	13.027	13.263	13.268	13.027	90.000	255536.318	1875	4555291	17
18	135.754	1885.473	57.672	88.581	57.742	88.552	51.159	81.949	13.027	13.263	13.268	13.027	90.000	255960.015	1880	4562844	18
19	135.754	1883.253	57.672	89.055	57.736	89.022	51.159	82.423	13.027	13.263	13.268	13.027	90.000	255658.665	1883	4557472	19
20	135.754	1887.253	57.672	89.291	57.741	89.280	51.159	82.660	13.027	13.263	13.268	13.027	90.000	256201.736	1885	4567153	20
21	135.754	1888.249	57.672	89.291	57.763	89.267	51.159	82.660	13.027	13.263	13.268	13.027	90.000	256336.872	1886	4569562	21
22	135.754	1897.034	57.672	89.291	57.737	89.251	51.159	82.660	13.027	13.263	13.268	13.027	90.000	257529.486	1890	4590822	22
23	135.754	1898.309	57.672	89.291	57.760	89.277	51.159	82.660	13.027	13.263	13.268	13.027	90.000	257702.600	1889	4593908	23
24	135.754	1900.093	57.672	89.291	57.752	89.286	51.159	82.660	13.027	13.263	13.268	13.027	90.000	257944.825	1891	4598226	24
25	135.754	1909.702	57.672	89.291	57.741	89.307	51.159	82.660	13.027	13.263	13.268	13.027	90.000	259249.183	1908	4621478	25
26	135.754	1901.283	57.672	89.291	57.744	89.317	51.159	82.660	13.027	13.263	13.268	13.027	90.000	258106.327	1902	4601105	26
27	135.754	1909.183	57.672	89.291	57.763	89.320	51.159	82.660	13.027	13.263	13.268	13.027	90.000	259178.726	1915	4620222	27
28	135.754	1906.375	57.672	88.344	57.760	88.347	51.159	81.712	13.027	13.263	13.268	13.027	90.000	258797.606	1900	4613428	28
29	135.754	1921.533	57.672	88.107	57.731	88.103	51.159	81.475	13.027	13.263	13.268	13.027	90.000	260855.341	1920	4650110	29
30	135.754	1916.114	57.672	88.107	57.729	88.110	51.159	81.475	13.027	13.263	13.268	13.027	90.000	260119.746	1913	4636997	30
31	135.754	1913.924	57.672	88.107	57.736	88.102	51.159	81.475	13.027	13.263	13.268	13.027	90.000	259822.378	1914	4631696	31
32	135.754	1923.890	57.672	88.107	57.717	88.117	51.159	81.475	13.027	13.263	13.268	13.027	90.000	261175.260	1920	4655813	32
33	135.754	1918.277	57.672	88.107	57.732	88.110	51.159	81.475	13.027	13.263	13.268	13.027	90.000	260413.356	1920	4642231	33
34	135.754	1935.481	57.672	88.107	57.718	88.118	51.159	81.475	13.027	13.263	13.268	13.027	90.000	262748.825	1931	4683864	34
35	135.754	1922.094	57.672	88.107	57.695	88.113	51.159	81.475	13.027	13.263	13.268	13.027	90.000	260931.520	1918	4651468	35
36	135.754	1912.160	57.672	88.107	57.698	88.141	51.159	81.475	13.027	13.263	13.268	13.027	90.000	259582.846	1913	4627426	36
37	135.754	1924.491	57.672	88.107	57.729	88.118	51.159	81.475	13.027	13.263	13.268	13.027	90.000	261256.937	1926	4657269	37
38	135.754	1932.397	57.672	88.818	57.718	88.826	51.159	82.186	13.027	13.263	13.268	13.027	90.000	262330.177	1928	4676401	38
39	135.754	1918.624	58.146	88.818	58.195	88.822	51.633	82.186	13.027	13.263	13.268	13.027	90.000	260460.421	1911	4643070	39
40	135.754	1925.786	58.146	88.818	58.187	88.835	51.633	82.186	13.027	13.263	13.268	13.027	90.000	261432.687	1921	4660402	40
41	135.754	1920.912	58.146	88.818	58.188	88.813	51.633	82.186	13.027	13.263	13.268	13.027	90.000	260771.028	1920	4648607	41
42	135.754	1914.880	58.146	88.818	58.177	88.802	51.633	82.186	13.027	13.263	13.268	13.027	90.000	259952.130	1914	4634009	42
43	135.754	1921.136	58.146	88.818	58.177	88.793	51.633	82.186	13.027	13.263	13.268	13.027	90.000	260801.488	1913	4649150	43
44	135.754	1919.356	58.146	88.818	58.181	88.815	51.633	82.186	13.027	13.263	13.268	13.027	90.000	260559.824	1922	4644842	44
45	135.754	1914.561	58.620	88.818	58.678	88.821	52.106	82.186	13.027	13.263	13.268	13.027	90.000	259908.879	1913	4633238	45
46	135.754	1939.518	59.093	88.818	59.126	88.821	52.580	82.186	13.027	13.263	13.268	13.027	90.000	263296.833	1940	4693633	46
47	135.754	1931.233	59.093	88.818	59.119	88.840	52.580	82.186	13.027	13.263	13.268	13.027	90.000	262172.152	1928	4673584	47
48	135.754	1940.290	59.093	88.818	59.145	88.820	52.580	82.186	13.027	13.263	13.268	13.027	90.000	263401.678	1938	4695502	48
49	135.754	1938.393	58.383	88.818	58.438	88.836	51.870	82.186	13.027	13.263	13.268	13.027	90.000	263144.082	1933	4690910	49
50	135.754	1922.383	57.909	88.818	57.948	88.817	51.396	82.186	13.027	13.263	13.268	13.027	90.000	260970.732	1918	4652167	50
51	135.754	1912.924	57.909	88.818	57.972	88.825	51.396	82.186	13.027	13.263	13.268	13.027	90.000	259686.568	1910	4629275	51
52	135.754	1922.264	57.909	88.818	57.953	88.843	51.396	82.186	13.027	13.263	13.268	13.027	90.000	260954.520	1919	4651878	52
53	135.754	1919.078	57.909	88.818	57.976	88.800	51.396	82.186	13.027	13.263	13.268	13.027	90.000	260522.071	1914	4644169	53
54	135.754	1914.802	57.909	88.818	57.947	88.828	51.396	82.186	13.027	13.263	13.268	13.027	90.000	259941.584	1913	4633821	54
55	135.754	1902.361	57.909	88.818	57.939	88.817	51.396	82.186	13.027	13.263	13.268	13.027	90.000	258252.627	1897	4603713	55
56	135.754	1894.422	57.909	88.818	57.950	88.822	51.396	82.186	13.027	13.263	13.268	13.027	90.000	257174.956	1889	4584502	56
57	135.754	1909.534	58.620	88.818	58.650	88.839	52.106	82.186	13.027	13.263	13.268	13.027	90.000	259226.464	1903	4621073	57
58	135.754	1894.993	58.857	88.818	58.857	88.865	52.343	82.186	13.027	13.263	13.268	13.027	90.000	257252.481	1901	4585884	58
59	135.754	1887.200	58.857	88.818	58.860	88.868	52.343	82.186	13.027	13.263	13.268	13.027	90.000	256194.499	1883	4567024	59
60	135.754	1903.583	58.383	88.818	58.390	88.851	51.870	82.186	13.027	13.263	13.268	13.027	90.000	258418.505	1895	4606670	60
61	135.754	1895.071	57.909	88.818	57.906	88.836	51.396	82.186	13.027	13.263	13.268	13.027	90.000	257263.027	1893	4586072	61
