## Supplementary Code 2 for "Engineering combinatorial and dynamic decoders using synthetic immediate-early genes": XY_12-V5-cell_3.txt

	Area	Mean	X	Y	XM	YM	BX	BY	Width	Height	Major	Minor	Angle	IntDen	Median	RawIntDen	Slice
1	146.468	1682.131	38.014	107.410	38.065	107.391	30.316	101.371	15.395	12.079	15.403	12.108	0	246378.717	1682	4392044	1
2	146.468	1691.370	38.014	107.410	38.061	107.394	30.316	101.371	15.395	12.079	15.403	12.108	0	247731.879	1679	4416166	2
3	146.468	1715.525	38.014	107.410	38.072	107.387	30.316	101.371	15.395	12.079	15.403	12.108	0	251269.835	1702	4479235	3
4	146.468	1700.099	35.409	105.752	35.401	105.742	27.711	99.713	15.395	12.079	15.403	12.108	0	249010.433	1693	4438958	4
5	146.468	1688.542	34.698	105.279	34.645	105.281	27.001	99.239	15.395	12.079	15.403	12.108	0	247317.718	1685	4408783	5
6	146.468	1689.686	34.698	105.279	34.680	105.293	27.001	99.239	15.395	12.079	15.403	12.108	0	247485.222	1687	4411769	6
7	146.468	1711.829	34.224	105.515	34.226	105.504	26.527	99.476	15.395	12.079	15.403	12.108	0	250728.559	1707	4469586	7
8	146.468	1705.314	33.751	105.515	33.785	105.510	26.053	99.476	15.395	12.079	15.403	12.108	0	249774.356	1701	4452576	8
9	146.468	1723.477	33.514	105.515	33.549	105.485	25.816	99.476	15.395	12.079	15.403	12.108	0	252434.569	1717	4499998	9
10	146.468	1717.399	33.040	105.515	33.063	105.494	25.343	99.476	15.395	12.079	15.403	12.108	0	251544.316	1715	4484128	10
11	146.468	1719.997	33.040	105.515	33.054	105.493	25.343	99.476	15.395	12.079	15.403	12.108	0	251924.875	1712	4490912	11
12	146.468	1719.210	33.514	105.515	33.542	105.491	25.816	99.476	15.395	12.079	15.403	12.108	0	251809.653	1712	4488858	12
13	146.468	1714.484	33.514	105.515	33.543	105.491	25.816	99.476	15.395	12.079	15.403	12.108	0	251117.421	1711	4476518	13
14	146.468	1732.126	33.751	105.515	33.765	105.500	26.053	99.476	15.395	12.079	15.403	12.108	0	253701.454	1726	4522582	14
15	146.468	1734.220	33.988	105.515	34.019	105.502	26.290	99.476	15.395	12.079	15.403	12.108	0	254008.134	1726	4528049	15
16	146.468	1742.744	34.461	104.568	34.489	104.537	26.764	98.528	15.395	12.079	15.403	12.108	0	255256.564	1739	4550304	16
17	146.468	1747.190	34.461	104.568	34.485	104.533	26.764	98.528	15.395	12.079	15.403	12.108	0	255907.846	1747	4561914	17
18	146.468	1742.115	34.461	104.568	34.501	104.540	26.764	98.528	15.395	12.079	15.403	12.108	0	255164.510	1737	4548663	18
19	146.468	1742.644	34.461	104.568	34.495	104.544	26.764	98.528	15.395	12.079	15.403	12.108	0	255241.979	1738	4550044	19
20	146.468	1747.405	34.461	104.568	34.500	104.545	26.764	98.528	15.395	12.079	15.403	12.108	0	255939.316	1741	4562475	20
21	146.468	1741.773	34.461	104.568	34.470	104.536	26.764	98.528	15.395	12.079	15.403	12.108	0	255114.359	1732	4547769	21
22	146.468	1743.016	34.461	104.805	34.474	104.776	26.764	98.765	15.395	12.079	15.403	12.108	0	255296.505	1738	4551016	22
23	146.468	1736.984	34.461	104.805	34.485	104.770	26.764	98.765	15.395	12.079	15.403	12.108	0	254412.871	1729	4535264	23
24	146.468	1740.721	34.461	104.805	34.491	104.775	26.764	98.765	15.395	12.079	15.403	12.108	0	254960.318	1736	4545023	24
25	146.468	1746.776	34.461	104.805	34.477	104.759	26.764	98.765	15.395	12.079	15.403	12.108	0	255847.149	1746	4560832	25
26	146.468	1748.458	34.461	105.279	34.478	105.248	26.764	99.239	15.395	12.079	15.403	12.108	0	256093.581	1743	4565225	26
27	146.468	1735.375	34.224	106.226	34.253	106.227	26.527	100.186	15.395	12.079	15.403	12.108	0	254177.210	1734	4531063	27
28	146.468	1737.724	33.751	107.884	33.789	107.874	26.053	101.844	15.395	12.079	15.403	12.108	0	254521.362	1736	4537198	28
29	146.468	1733.418	33.751	108.594	33.800	108.589	26.053	102.555	15.395	12.079	15.403	12.108	0	253890.668	1724	4525955	29
30	146.468	1731.553	33.751	108.831	33.794	108.817	26.053	102.792	15.395	12.079	15.403	12.108	0	253617.534	1731	4521086	30
31	146.468	1730.179	33.751	109.305	33.806	109.304	26.053	103.265	15.395	12.079	15.403	12.108	0	253416.203	1726	4517497	31
32	146.468	1734.129	33.751	109.779	33.796	109.762	26.053	103.739	15.395	12.079	15.403	12.108	0	253994.727	1727	4527810	32
33	146.468	1746.231	33.751	109.779	33.793	109.760	26.053	103.739	15.395	12.079	15.403	12.108	0	255767.380	1742	4559410	33
34	146.468	1741.000	33.751	110.016	33.794	109.999	26.053	103.976	15.395	12.079	15.403	12.108	0	255001.212	1737	4545752	34
35	146.468	1731.702	33.751	110.016	33.788	109.995	26.053	103.976	15.395	12.079	15.403	12.108	0	253639.243	1724	4521473	35
36	146.468	1732.904	33.751	110.016	33.781	110.000	26.053	103.976	15.395	12.079	15.403	12.108	0	253815.387	1723	4524613	36
37	146.468	1727.763	33.277	110.016	33.313	109.995	25.579	103.976	15.395	12.079	15.403	12.108	0	253062.402	1716	4511190	37
38	146.468	1717.542	32.566	110.252	32.581	110.237	24.869	104.213	15.395	12.079	15.403	12.108	0	251565.296	1709	4484502	38
39	146.468	1714.928	32.330	110.252	32.338	110.232	24.632	104.213	15.395	12.079	15.403	12.108	0	251182.493	1708	4477678	39
40	146.468	1716.188	31.856	110.726	31.856	110.694	24.158	104.686	15.395	12.079	15.403	12.108	0	251366.938	1704	4480966	40
41	146.468	1705.285	31.619	111.200	31.650	111.191	23.922	105.160	15.395	12.079	15.403	12.108	0	249769.981	1697	4452498	41
42	146.468	1705.690	31.619	111.910	31.661	111.882	23.922	105.871	15.395	12.079	15.403	12.108	0	249829.331	1699	4453556	42
43	146.468	1696.690	31.619	111.910	31.666	111.896	23.922	105.871	15.395	12.079	15.403	12.108	0	248511.173	1684	4430058	43
44	146.468	1696.609	31.619	111.910	31.639	111.894	23.922	105.871	15.395	12.079	15.403	12.108	0	248499.337	1694	4429847	44
45	146.468	1695.045	31.619	111.910	31.654	111.905	23.922	105.871	15.395	12.079	15.403	12.108	0	248270.182	1694	4425762	45
46	146.468	1695.495	31.619	111.910	31.656	111.903	23.922	105.871	15.395	12.079	15.403	12.108	0	248336.095	1693	4426937	46
47	146.468	1686.842	31.619	111.910	31.674	111.904	23.922	105.871	15.395	12.079	15.403	12.108	0	247068.761	1683	4404345	47
48	146.468	1690.666	31.619	111.910	31.632	111.890	23.922	105.871	15.395	12.079	15.403	12.108	0	247628.830	1679	4414329	48
49	146.468	1684.815	31.382	111.910	31.384	111.868	23.685	105.871	15.395	12.079	15.403	12.108	0	246771.842	1677	4399052	49
50	146.468	1679.560	30.909	112.147	30.903	112.131	23.211	106.108	15.395	12.079	15.403	12.108	0	246002.084	1681	4385330	50
51	146.468	1676.254	30.435	112.384	30.420	112.368	22.737	106.344	15.395	12.079	15.403	12.108	0	245517.915	1672	4376699	51
52	146.468	1685.694	30.435	112.621	30.455	112.597	22.737	106.581	15.395	12.079	15.403	12.108	0	246900.527	1677	4401346	52
53	146.468	1673.538	30.435	113.095	30.448	113.073	22.737	107.055	15.395	12.079	15.403	12.108	0	245120.078	1662	4369607	53
54	146.468	1671.926	30.435	113.331	30.428	113.303	22.737	107.292	15.395	12.079	15.403	12.108	0	244884.023	1669	4365399	54
55	146.468	1669.046	30.435	113.568	30.435	113.546	22.737	107.529	15.395	12.079	15.403	12.108	0	244462.177	1658	4357879	55
56	146.468	1661.383	30.435	113.805	30.433	113.799	22.737	107.765	15.395	12.079	15.403	12.108	0	243339.796	1661	4337871	56
57	146.468	1662.221	30.435	113.805	30.434	113.784	22.737	107.765	15.395	12.079	15.403	12.108	0	243462.535	1655	4340059	57
58	146.468	1670.242	30.435	113.805	30.443	113.764	22.737	107.765	15.395	12.079	15.403	12.108	0	244637.422	1662	4361003	58
59	146.468	1680.829	30.435	114.042	30.453	114.013	22.737	108.002	15.395	12.079	15.403	12.108	0	246188.045	1672	4388645	59
60	146.468	1664.165	30.435	114.516	30.457	114.498	22.737	108.476	15.395	12.079	15.403	12.108	0	243747.226	1658	4345134	60
61	146.468	1670.924	30.909	114.752	30.917	114.733	23.211	108.713	15.395	12.079	15.403	12.108	0	244737.274	1665	4362783	61
