## Supplementary Code 2 for "Engineering combinatorial and dynamic decoders using synthetic immediate-early genes": XY_12-V5-cell_4.txt

	Area	Mean	X	Y	XM	YM	BX	BY	Width	Height	Major	Minor	Angle	IntDen	Median	RawIntDen	Slice
1	150.002	1774.164	108.713	93.910	108.620	93.809	101.371	87.397	14.685	13.027	14.651	13.036	0	266128.701	1765	4744115	1
2	150.002	1804.597	107.529	93.910	107.462	93.798	100.186	87.397	14.685	13.027	14.651	13.036	0	270693.730	1797	4825493	2
3	150.002	1812.150	106.818	93.910	106.766	93.819	99.476	87.397	14.685	13.027	14.651	13.036	0	271826.601	1798	4845688	3
4	150.002	1823.112	106.108	93.910	106.039	93.818	98.765	87.397	14.685	13.027	14.651	13.036	0	273471.017	1818	4875002	4
5	150.002	1813.134	104.923	93.910	104.855	93.866	97.581	87.397	14.685	13.027	14.651	13.036	0	271974.303	1809	4848321	5
6	150.002	1822.626	104.923	95.568	104.863	95.515	97.581	89.055	14.685	13.027	14.651	13.036	0	273398.091	1820	4873702	6
7	150.002	1802.423	105.160	96.989	105.116	96.991	97.818	90.476	14.685	13.027	14.651	13.036	0	270367.641	1799	4819680	7
8	150.002	1789.452	105.397	96.989	105.359	96.972	98.055	90.476	14.685	13.027	14.651	13.036	0	268421.930	1780	4784995	8
9	150.002	1786.980	105.397	97.226	105.384	97.203	98.055	90.712	14.685	13.027	14.651	13.036	0	268051.132	1779	4778385	9
10	150.002	1797.027	105.397	97.226	105.352	97.203	98.055	90.712	14.685	13.027	14.651	13.036	0	269558.111	1800	4805249	10
11	150.002	1797.981	105.397	97.226	105.375	97.216	98.055	90.712	14.685	13.027	14.651	13.036	0	269701.325	1793	4807802	11
12	150.002	1811.712	105.160	97.463	105.121	97.471	97.818	90.949	14.685	13.027	14.651	13.036	0	271760.968	1811	4844518	12
13	150.002	1821.291	104.450	97.699	104.393	97.685	97.107	91.186	14.685	13.027	14.651	13.036	0	273197.882	1820	4870133	13
14	150.002	1854.716	103.739	97.936	103.660	97.894	96.397	91.423	14.685	13.027	14.651	13.036	0	278211.628	1855	4959510	14
15	150.002	1854.033	103.739	98.173	103.670	98.150	96.397	91.660	14.685	13.027	14.651	13.036	0	278109.251	1851	4957685	15
16	150.002	1853.421	103.502	98.410	103.443	98.401	96.160	91.897	14.685	13.027	14.651	13.036	0	278017.421	1856	4956048	16
17	150.002	1840.407	103.502	98.647	103.473	98.641	96.160	92.134	14.685	13.027	14.651	13.036	0	276065.204	1837	4921247	17
18	150.002	1825.768	103.502	98.884	103.480	98.890	96.160	92.370	14.685	13.027	14.651	13.036	0	273869.415	1823	4882104	18
19	150.002	1766.069	104.213	99.121	104.221	99.217	96.871	92.607	14.685	13.027	14.651	13.036	0	264914.378	1754	4722468	19
20	150.002	1764.605	105.160	99.831	105.176	99.933	97.818	93.318	14.685	13.027	14.651	13.036	0	264694.816	1754	4718554	20
21	150.002	1713.261	106.108	100.542	106.131	100.690	98.765	94.028	14.685	13.027	14.651	13.036	0	256993.146	1704	4581261	21
22	150.002	1734.045	106.818	101.489	106.873	101.645	99.476	94.976	14.685	13.027	14.651	13.036	0	260110.659	1726	4636835	22
23	150.002	1724.208	107.765	102.436	107.799	102.575	100.423	95.923	14.685	13.027	14.651	13.036	0	258635.150	1722	4610532	23
24	150.002	1752.119	108.476	103.384	108.469	103.484	101.134	96.871	14.685	13.027	14.651	13.036	0	262821.919	1746	4685167	24
25	150.002	1752.746	109.187	104.805	109.165	104.906	101.844	98.292	14.685	13.027	14.651	13.036	0	262915.993	1748	4686844	25
26	150.002	1749.799	109.660	105.515	109.641	105.623	102.318	99.002	14.685	13.027	14.651	13.036	0	262473.896	1744	4678963	26
27	150.002	1748.410	109.660	106.226	109.633	106.314	102.318	99.713	14.685	13.027	14.651	13.036	0	262265.553	1743	4675249	27
28	150.002	1740.537	109.897	106.937	109.876	107.048	102.555	100.423	14.685	13.027	14.651	13.036	0	261084.496	1741	4654195	28
29	150.002	1752.877	109.897	107.647	109.868	107.733	102.555	101.134	14.685	13.027	14.651	13.036	0	262935.515	1746	4687192	29
30	150.002	1746.796	109.897	108.594	109.862	108.691	102.555	102.081	14.685	13.027	14.651	13.036	0	262023.440	1743	4670933	30
31	150.002	1742.838	110.134	109.305	110.100	109.403	102.792	102.792	14.685	13.027	14.651	13.036	0	261429.770	1736	4660350	31
32	150.002	1767.067	110.371	110.016	110.311	110.049	103.029	103.502	14.685	13.027	14.651	13.036	0	265064.044	1761	4725136	32
33	150.002	1775.381	110.608	110.489	110.572	110.493	103.265	103.976	14.685	13.027	14.651	13.036	0	266311.184	1769	4747368	33
34	150.002	1771.188	111.081	111.437	111.041	111.443	103.739	104.923	14.685	13.027	14.651	13.036	0	265682.285	1767	4736157	34
35	150.002	1760.420	111.318	111.437	111.296	111.446	103.976	104.923	14.685	13.027	14.651	13.036	0	264066.983	1750	4707362	35
36	150.002	1761.520	111.318	111.437	111.261	111.458	103.976	104.923	14.685	13.027	14.651	13.036	0	264232.019	1760	4710304	36
37	150.002	1761.566	111.555	111.437	111.500	111.457	104.213	104.923	14.685	13.027	14.651	13.036	0	264238.919	1756	4710427	37
38	150.002	1766.186	111.792	111.910	111.745	111.913	104.450	105.397	14.685	13.027	14.651	13.036	0	264931.937	1768	4722781	38
39	150.002	1767.666	112.502	113.095	112.444	113.077	105.160	106.581	14.685	13.027	14.651	13.036	0	265154.023	1766	4726740	39
40	150.002	1758.132	112.739	113.805	112.679	113.788	105.397	107.292	14.685	13.027	14.651	13.036	0	263723.784	1760	4701244	40
41	150.002	1759.513	112.976	114.279	112.900	114.241	105.634	107.765	14.685	13.027	14.651	13.036	0	263931.005	1757	4704938	41
42	150.002	1758.879	112.976	114.516	112.900	114.488	105.634	108.002	14.685	13.027	14.651	13.036	0	263835.921	1758	4703243	42
43	150.002	1755.919	112.976	114.752	112.912	114.746	105.634	108.239	14.685	13.027	14.651	13.036	0	263391.917	1762	4695328	43
44	148.207	1749.134	112.976	115.151	112.897	115.170	105.634	108.713	14.685	12.553	14.725	12.815	0	259234.318	1744	4621213	44
45	146.749	1754.587	112.976	115.328	112.919	115.363	105.634	108.950	14.685	12.316	14.774	12.647	1.000E-13	257483.375	1751	4590000	45
46	145.066	1749.548	113.213	115.497	113.190	115.542	105.871	109.187	14.685	12.079	14.824	12.460	9.037E-14	253799.511	1749	4524330	46
47	143.159	1727.382	113.450	115.659	113.465	115.737	106.108	109.423	14.685	11.842	14.872	12.256	0	247289.445	1728	4408279	47
48	134.968	1732.482	114.321	116.105	114.319	116.191	107.055	110.134	14.211	11.132	14.779	11.628	0.451	233830.357	1730	4168352	48
49	121.281	1742.636	114.948	116.482	114.922	116.559	108.002	110.844	13.263	10.421	14.052	10.989	4.071	211348.300	1743	3767578.000	49
50	103.723	1734.672	115.615	116.803	115.583	116.884	109.187	111.555	12.079	9.711	12.963	10.187	12.177	179924.726	1730	3207409	50
51	94.635	1724.613	115.872	117.038	115.844	117.121	109.660	112.029	11.606	9.237	12.509	9.633	14.511	163208.670	1726	2909422	51
52	85.772	1732.818	116.134	117.273	116.087	117.347	110.134	112.502	11.132	8.763	12.041	9.070	16.446	148626.696	1732	2649478	52
53	71.130	1714.427	116.656	117.629	116.615	117.686	111.081	113.213	10.184	8.053	11.082	8.172	20.475	121947.997	1710	2173893	53
54	71.130	1711.414	116.656	117.629	116.601	117.676	111.081	113.213	10.184	8.053	11.082	8.172	20.475	121733.708	1706	2170073	54
55	71.130	1709.233	116.656	117.629	116.584	117.676	111.081	113.213	10.184	8.053	11.082	8.172	20.475	121578.601	1701	2167308	55
56	71.130	1684.478	116.656	117.629	116.563	117.677	111.081	113.213	10.184	8.053	11.082	8.172	20.475	119817.729	1681	2135918	56
57	71.130	1678.266	116.656	117.629	116.558	117.689	111.081	113.213	10.184	8.053	11.082	8.172	20.475	119375.856	1672	2128041	57
58	71.130	1660.002	116.656	117.629	116.549	117.735	111.081	113.213	10.184	8.053	11.082	8.172	20.475	118076.771	1656	2104883	58
59	61.314	1659.165	117.041	117.877	116.908	117.980	111.792	113.687	9.474	7.579	10.361	7.535	23.568	101729.325	1657	1813467	59
60	51.441	1613.644	117.338	118.229	117.227	118.339	112.266	114.397	9.000	6.869	9.715	6.742	22.800	83006.806	1602	1479712	60
61	45.719	1634.790	117.507	118.458	117.401	118.545	112.502	114.871	8.763	6.395	9.335	6.236	21.795	74740.524	1629	1332354	61
