## Supplementary Code 2 for "Engineering combinatorial and dynamic decoders using synthetic immediate-early genes": XY_14-V3-cell_1.txt

	Area	Mean	X	Y	XM	YM	BX	BY	Width	Height	Major	Minor	Angle	IntDen	Median	RawIntDen	Slice
1	79.208	1782.256	25.698	24.395	25.722	24.371	20.369	19.658	10.658	9.474	10.662	9.459	0	141169.664	1777	2516546	1
2	79.208	1800.368	25.698	24.395	25.707	24.378	20.369	19.658	10.658	9.474	10.662	9.459	0	142604.222	1797	2542119	2
3	79.208	1782.748	25.935	24.395	25.934	24.380	20.606	19.658	10.658	9.474	10.662	9.459	0	141208.595	1777	2517240	3
4	79.208	1778.477	26.408	24.395	26.416	24.378	21.079	19.658	10.658	9.474	10.662	9.459	0	140870.276	1773	2511209	4
5	79.208	1773.764	26.645	24.395	26.661	24.343	21.316	19.658	10.658	9.474	10.662	9.459	0	140497.009	1760	2504555	5
6	79.208	1788.559	26.645	24.158	26.669	24.130	21.316	19.421	10.658	9.474	10.662	9.459	0	141668.867	1786	2525445	6
7	79.208	1773.843	26.645	24.158	26.661	24.140	21.316	19.421	10.658	9.474	10.662	9.459	0	140503.236	1770	2504666	7
8	79.208	1798.839	27.356	24.395	27.342	24.380	22.027	19.658	10.658	9.474	10.662	9.459	0	142483.109	1786	2539960	8
9	79.208	1799.519	28.066	24.869	28.064	24.832	22.737	20.132	10.658	9.474	10.662	9.459	0	142537.018	1796	2540921	9
10	79.208	1797.882	28.066	24.869	28.067	24.828	22.737	20.132	10.658	9.474	10.662	9.459	0	142407.379	1790	2538610	10
11	79.208	1807.917	28.066	24.869	28.056	24.855	22.737	20.132	10.658	9.474	10.662	9.459	0	143202.212	1799	2552779	11
12	79.208	1808.535	28.066	24.869	28.067	24.846	22.737	20.132	10.658	9.474	10.662	9.459	0	143251.184	1812	2553652	12
13	79.208	1791.764	28.066	24.869	28.075	24.836	22.737	20.132	10.658	9.474	10.662	9.459	0	141922.761	1794	2529971	13
14	79.208	1813.487	27.830	25.106	27.821	25.089	22.500	20.369	10.658	9.474	10.662	9.459	0	143643.355	1810	2560643	14
15	79.208	1802.862	27.119	25.816	27.115	25.801	21.790	21.079	10.658	9.474	10.662	9.459	0	142801.794	1798	2545641	15
16	79.208	1795.637	26.882	25.816	26.882	25.799	21.553	21.079	10.658	9.474	10.662	9.459	0	142229.497	1791	2535439	16
17	79.208	1799.357	26.882	26.053	26.895	26.046	21.553	21.316	10.658	9.474	10.662	9.459	0	142524.172	1788	2540692	17
18	79.208	1798.486	27.593	26.053	27.599	26.038	22.264	21.316	10.658	9.474	10.662	9.459	0	142455.173	1792	2539462	18
19	79.208	1791.734	27.830	26.290	27.840	26.269	22.500	21.553	10.658	9.474	10.662	9.459	0	141920.404	1788	2529929	19
20	79.208	1792.366	28.066	26.764	28.083	26.749	22.737	22.027	10.658	9.474	10.662	9.459	0	141970.443	1787	2530821	20
21	79.208	1797.055	28.540	27.474	28.529	27.445	23.211	22.737	10.658	9.474	10.662	9.459	0	142341.858	1793	2537442	21
22	79.208	1783.603	28.777	28.185	28.782	28.162	23.448	23.448	10.658	9.474	10.662	9.459	0	141276.303	1779	2518447	22
23	79.208	1777.816	28.777	28.659	28.770	28.636	23.448	23.922	10.658	9.474	10.662	9.459	0	140817.938	1778	2510276	23
24	79.208	1786.426	29.251	28.895	29.257	28.864	23.922	24.158	10.658	9.474	10.662	9.459	0	141499.904	1781	2522433	24
25	79.208	1794.411	29.487	28.895	29.488	28.883	24.158	24.158	10.658	9.474	10.662	9.459	0	142132.393	1785	2533708	25
26	79.208	1807.965	29.724	29.132	29.718	29.091	24.395	24.395	10.658	9.474	10.662	9.459	0	143206.026	1800	2552847	26
27	79.208	1806.124	29.724	29.369	29.720	29.340	24.395	24.632	10.658	9.474	10.662	9.459	0	143060.175	1809	2550247	27
28	79.208	1804.710	29.724	29.843	29.724	29.823	24.395	25.106	10.658	9.474	10.662	9.459	0	142948.150	1796	2548250	28
29	79.208	1783.909	29.724	30.553	29.714	30.530	24.395	25.816	10.658	9.474	10.662	9.459	0	141300.537	1787	2518879	29
30	79.208	1792.972	29.724	31.027	29.718	30.999	24.395	26.290	10.658	9.474	10.662	9.459	0	142018.461	1787	2531677	30
31	79.208	1798.038	29.487	31.027	29.485	31.008	24.158	26.290	10.658	9.474	10.662	9.459	0	142419.664	1789	2538829	31
32	79.208	1793.598	29.487	31.027	29.490	31.011	24.158	26.290	10.658	9.474	10.662	9.459	0	142068.051	1791	2532561	32
33	79.208	1796.608	29.251	31.027	29.234	31.017	23.922	26.290	10.658	9.474	10.662	9.459	0	142306.405	1785	2536810	33
34	79.208	1802.859	29.014	31.027	28.996	31.014	23.685	26.290	10.658	9.474	10.662	9.459	0	142801.570	1797	2545637	34
35	79.208	1799.956	28.777	31.027	28.771	30.993	23.448	26.290	10.658	9.474	10.662	9.459	0	142571.630	1793	2541538	35
36	79.208	1797.593	28.777	31.264	28.760	31.239	23.448	26.527	10.658	9.474	10.662	9.459	0	142384.435	1784	2538201	36
37	79.208	1788.090	28.777	31.501	28.760	31.476	23.448	26.764	10.658	9.474	10.662	9.459	0	141631.731	1778	2524783	37
38	79.208	1806.142	28.777	31.501	28.749	31.471	23.448	26.764	10.658	9.474	10.662	9.459	0	143061.634	1796	2550273	38
39	79.208	1801.433	29.014	31.738	29.003	31.691	23.685	27.001	10.658	9.474	10.662	9.459	0	142688.647	1795	2543624	39
40	79.208	1813.062	29.487	31.501	29.483	31.468	24.158	26.764	10.658	9.474	10.662	9.459	0	143609.753	1808	2560044	40
41	79.208	1801.693	29.487	31.501	29.495	31.479	24.158	26.764	10.658	9.474	10.662	9.459	0	142709.235	1799	2543991	41
42	79.208	1804.623	29.487	31.501	29.504	31.464	24.158	26.764	10.658	9.474	10.662	9.459	0	142941.250	1795	2548127	42
43	79.208	1795.712	29.251	31.501	29.247	31.460	23.922	26.764	10.658	9.474	10.662	9.459	0	142235.443	1791	2535545	43
44	79.208	1797.533	28.777	31.501	28.781	31.470	23.448	26.764	10.658	9.474	10.662	9.459	0	142379.667	1793	2538116	44
45	79.208	1798.593	28.777	31.501	28.785	31.468	23.448	26.764	10.658	9.474	10.662	9.459	0	142463.644	1791	2539613	45
46	79.208	1787.848	28.777	31.501	28.759	31.485	23.448	26.764	10.658	9.474	10.662	9.459	0	141612.546	1787	2524441	46
47	79.208	1786.448	28.777	31.501	28.769	31.487	23.448	26.764	10.658	9.474	10.662	9.459	0	141501.699	1778	2522465	47
48	79.208	1812.403	28.777	31.501	28.782	31.480	23.448	26.764	10.658	9.474	10.662	9.459	0	143557.528	1810	2559113	48
49	79.208	1804.135	28.777	31.264	28.770	31.249	23.448	26.527	10.658	9.474	10.662	9.459	0	142902.600	1796	2547438	49
50	79.208	1817.293	28.777	31.027	28.776	31.012	23.448	26.290	10.658	9.474	10.662	9.459	0	143944.875	1813	2566018	50
51	79.208	1807.479	28.777	31.027	28.787	31.013	23.448	26.290	10.658	9.474	10.662	9.459	0	143167.488	1807	2552160	51
52	79.208	1802.544	28.777	31.027	28.778	31.005	23.448	26.290	10.658	9.474	10.662	9.459	0	142776.607	1800	2545192	52
53	79.208	1797.104	28.777	31.027	28.787	30.998	23.448	26.290	10.658	9.474	10.662	9.459	0	142345.729	1788	2537511	53
54	79.208	1792.458	28.777	31.027	28.770	31.007	23.448	26.290	10.658	9.474	10.662	9.459	0	141977.735	1786	2530951	54
55	79.208	1798.174	28.777	31.027	28.763	31.016	23.448	26.290	10.658	9.474	10.662	9.459	0	142430.491	1796	2539022	55
56	79.208	1810.271	29.014	31.027	28.995	31.030	23.685	26.290	10.658	9.474	10.662	9.459	0	143388.677	1804	2556103	56
57	79.208	1807.910	29.014	31.027	28.980	31.027	23.685	26.290	10.658	9.474	10.662	9.459	0	143201.651	1801	2552769	57
58	79.208	1816.306	29.487	31.264	29.475	31.276	24.158	26.527	10.658	9.474	10.662	9.459	0	143866.676	1811	2564624	58
59	79.208	1811.883	29.961	31.264	29.932	31.262	24.632	26.527	10.658	9.474	10.662	9.459	0	143516.353	1811	2558379	59
60	79.208	1817.133	30.672	31.264	30.653	31.261	25.343	26.527	10.658	9.474	10.662	9.459	0	143932.197	1805	2565792	60
61	79.208	1808.298	30.909	31.264	30.899	31.282	25.579	26.527	10.658	9.474	10.662	9.459	0	143232.392	1810	2553317	61
