## Supplementary Code 2 for "Engineering combinatorial and dynamic decoders using synthetic immediate-early genes": XY_14-V3-cell_2.txt

	Area	Mean	X	Y	XM	YM	BX	BY	Width	Height	Major	Minor	Angle	IntDen	Median	RawIntDen	Slice
1	112.418	1985.745	55.659	21.672	55.633	21.638	49.501	15.869	12.316	11.606	12.344	11.595	0	223232.644	1987	3979433.000	1
2	112.418	1999.192	55.422	21.672	55.400	21.619	49.264	15.869	12.316	11.606	12.344	11.595	0	224744.335	1991	4006381.000	2
3	112.418	1988.019	55.422	21.672	55.413	21.649	49.264	15.869	12.316	11.606	12.344	11.595	0	223488.333	1985	3983991.000	3
4	112.418	2002.719	55.422	21.672	55.400	21.631	49.264	15.869	12.316	11.606	12.344	11.595	0	225140.770	2003	4013448.000	4
5	112.418	2008.250	55.659	21.672	55.617	21.650	49.501	15.869	12.316	11.606	12.344	11.595	0	225762.601	2007	4024533.000	5
6	112.418	2012.595	55.659	21.672	55.643	21.660	49.501	15.869	12.316	11.606	12.344	11.595	0	226251.090	2014	4033241.000	6
7	112.418	2006.668	56.133	21.672	56.111	21.624	49.975	15.869	12.316	11.606	12.344	11.595	0	225584.775	2008	4021363.000	7
8	112.418	2007.812	56.606	21.672	56.593	21.592	50.448	15.869	12.316	11.606	12.344	11.595	0	225713.404	1996	4023656.000	8
9	112.418	2009.311	57.080	21.672	57.106	21.591	50.922	15.869	12.316	11.606	12.344	11.595	0	225881.918	2010	4026660.000	9
10	112.418	2013.372	57.791	21.672	57.808	21.588	51.633	15.869	12.316	11.606	12.344	11.595	0	226338.432	2013	4034798.000	10
11	112.418	2004.398	58.501	21.672	58.521	21.614	52.343	15.869	12.316	11.606	12.344	11.595	0	225329.535	2001	4016813.000	11
12	112.418	2009.396	59.212	21.435	59.204	21.397	53.054	15.632	12.316	11.606	12.344	11.595	0	225891.399	2004	4026829.000	12
13	112.418	2010.710	59.212	20.724	59.180	20.698	53.054	14.921	12.316	11.606	12.344	11.595	0	226039.157	2006	4029463.000	13
14	112.418	2060.223	59.449	19.540	59.391	19.538	53.291	13.737	12.316	11.606	12.344	11.595	0	231605.286	2057	4128687.000	14
15	112.418	2057.139	59.922	18.829	59.869	18.887	53.764	13.027	12.316	11.606	12.344	11.595	0	231258.609	2062	4122507.000	15
16	112.418	2049.620	60.870	18.829	60.795	18.876	54.712	13.027	12.316	11.606	12.344	11.595	0	230413.289	2044	4107438.000	16
17	112.418	2041.452	62.291	18.829	62.235	18.863	56.133	13.027	12.316	11.606	12.344	11.595	0	229495.044	2038	4091069.000	17
18	112.418	2045.403	63.238	18.829	63.198	18.880	57.080	13.027	12.316	11.606	12.344	11.595	0	229939.273	2053	4098988.000	18
19	112.418	2046.310	63.712	18.829	63.633	18.887	57.554	13.027	12.316	11.606	12.344	11.595	0	230041.257	2044	4100806.000	19
20	112.418	2043.864	63.949	18.829	63.886	18.913	57.791	13.027	12.316	11.606	12.344	11.595	0	229766.215	2046	4095903.000	20
21	112.418	2038.996	64.659	18.829	64.613	18.885	58.501	13.027	12.316	11.606	12.344	11.595	0	229218.993	2037	4086148.000	21
22	112.418	2045.955	66.317	18.829	66.310	18.866	60.159	13.027	12.316	11.606	12.344	11.595	0	230001.260	2048	4100093.000	22
23	112.418	2021.586	67.265	18.829	67.283	18.856	61.107	13.027	12.316	11.606	12.344	11.595	0	227261.782	2021	4051258.000	23
24	112.418	2012.716	67.501	18.829	67.536	18.878	61.343	13.027	12.316	11.606	12.344	11.595	0	226264.665	2014	4033483.000	24
25	112.418	1998.116	66.554	18.829	66.541	18.861	60.396	13.027	12.316	11.606	12.344	11.595	0	224623.335	1990	4004224.000	25
26	112.418	2013.815	65.844	19.303	65.821	19.348	59.685	13.500	12.316	11.606	12.344	11.595	0	226388.190	2010	4035685.000	26
27	112.418	1984.229	65.607	19.540	65.585	19.574	59.449	13.737	12.316	11.606	12.344	11.595	0	223062.167	1974	3976394.000	27
28	112.418	2001.245	65.370	20.014	65.343	20.066	59.212	14.211	12.316	11.606	12.344	11.595	0	224975.061	1996	4010494.000	28
29	112.418	2015.762	65.133	20.487	65.083	20.532	58.975	14.685	12.316	11.606	12.344	11.595	0	226607.079	2014	4039587.000	29
30	112.418	2027.113	64.659	21.198	64.599	21.261	58.501	15.395	12.316	11.606	12.344	11.595	0	227883.164	2028	4062335.000	30
31	112.418	2039.653	64.422	21.908	64.411	21.956	58.264	16.106	12.316	11.606	12.344	11.595	0	229292.816	2032	4087464.000	31
32	112.418	2037.546	64.422	22.145	64.411	22.200	58.264	16.342	12.316	11.606	12.344	11.595	0	229055.976	2024	4083242.000	32
33	112.418	2033.658	64.422	22.145	64.393	22.162	58.264	16.342	12.316	11.606	12.344	11.595	0	228618.871	2037	4075450.000	33
34	112.418	2042.365	64.422	22.382	64.424	22.403	58.264	16.579	12.316	11.606	12.344	11.595	0	229597.757	2044	4092900.000	34
35	112.418	2051.420	64.422	22.382	64.425	22.403	58.264	16.579	12.316	11.606	12.344	11.595	0	230615.686	2052	4111046.000	35
36	112.418	2058.077	64.659	22.382	64.668	22.403	58.501	16.579	12.316	11.606	12.344	11.595	0	231364.014	2054	4124386.000	36
37	112.418	2033.342	64.896	22.382	64.909	22.388	58.738	16.579	12.316	11.606	12.344	11.595	0	228583.418	2030	4074818.000	37
38	112.418	2035.095	65.133	22.382	65.138	22.398	58.975	16.579	12.316	11.606	12.344	11.595	0	228780.486	2032	4078331.000	38
39	112.418	2033.558	65.133	22.382	65.144	22.387	58.975	16.579	12.316	11.606	12.344	11.595	0	228607.708	2033	4075251.000	39
40	112.418	2037.788	65.133	22.382	65.130	22.393	58.975	16.579	12.316	11.606	12.344	11.595	0	229083.183	2039	4083727.000	40
41	112.418	2024.172	65.133	22.382	65.132	22.382	58.975	16.579	12.316	11.606	12.344	11.595	0	227552.531	2020	4056441.000	41
42	112.418	2035.045	65.133	22.382	65.132	22.388	58.975	16.579	12.316	11.606	12.344	11.595	0	228774.876	2030	4078231.000	42
43	112.418	2039.132	64.896	22.382	64.888	22.400	58.738	16.579	12.316	11.606	12.344	11.595	0	229234.307	2033	4086421.000	43
44	112.418	2058.158	64.896	22.619	64.877	22.626	58.738	16.816	12.316	11.606	12.344	11.595	0	231373.158	2064	4124549.000	44
45	112.418	2041.366	65.370	22.619	65.354	22.641	59.212	16.816	12.316	11.606	12.344	11.595	0	229485.395	2043	4090897.000	45
46	112.418	2051.426	65.370	22.619	65.390	22.605	59.212	16.816	12.316	11.606	12.344	11.595	0	230616.359	2055	4111058.000	46
47	112.418	2044.186	64.896	22.619	64.907	22.603	58.738	16.816	12.316	11.606	12.344	11.595	0	229802.397	2043	4096548.000	47
48	112.418	2052.001	64.422	22.619	64.426	22.596	58.264	16.816	12.316	11.606	12.344	11.595	0	230681.038	2051	4112211.000	48
49	112.418	2064.215	64.422	22.619	64.429	22.603	58.264	16.816	12.316	11.606	12.344	11.595	0	232054.002	2058	4136686.000	49
50	112.418	2068.006	64.186	22.619	64.188	22.618	58.028	16.816	12.316	11.606	12.344	11.595	0	232480.280	2065	4144285.000	50
51	112.418	2059.606	63.712	22.856	63.704	22.850	57.554	17.053	12.316	11.606	12.344	11.595	0	231535.950	2052	4127451.000	51
52	112.418	2062.080	63.475	23.093	63.471	23.082	57.317	17.290	12.316	11.606	12.344	11.595	0	231814.077	2071	4132409.000	52
53	112.418	2058.876	63.475	23.093	63.462	23.067	57.317	17.290	12.316	11.606	12.344	11.595	0	231453.881	2052	4125988.000	53
54	112.418	2055.630	63.949	23.329	63.919	23.304	57.791	17.527	12.316	11.606	12.344	11.595	0	231088.973	2053	4119483.000	54
55	112.418	2057.067	64.422	23.329	64.401	23.306	58.264	17.527	12.316	11.606	12.344	11.595	0	231250.531	2059	4122363.000	55
56	112.418	2045.182	64.659	23.329	64.628	23.295	58.501	17.527	12.316	11.606	12.344	11.595	0	229914.422	2053	4098545.000	56
57	112.418	2034.601	64.659	23.329	64.660	23.312	58.501	17.527	12.316	11.606	12.344	11.595	0	228724.950	2026	4077341.000	57
58	112.418	2034.723	64.896	23.329	64.857	23.303	58.738	17.527	12.316	11.606	12.344	11.595	0	228738.581	2029	4077584.000	58
59	112.418	2031.515	65.133	23.329	65.061	23.318	58.975	17.527	12.316	11.606	12.344	11.595	0	228378.049	2032	4071157.000	59
60	112.418	2039.472	65.607	23.329	65.531	23.317	59.449	17.527	12.316	11.606	12.344	11.595	0	229272.453	2033	4087101.000	60
61	112.418	2026.979	66.317	23.329	66.272	23.276	60.159	17.527	12.316	11.606	12.344	11.595	0	227868.074	2029	4062066.000	61
