## Supplementary Code 2 for "Engineering combinatorial and dynamic decoders using synthetic immediate-early genes": XY_14-V3-cell_3.txt

	Area	Mean	X	Y	XM	YM	BX	BY	Width	Height	Major	Minor	Angle	IntDen	Median	RawIntDen	Slice
1	47.121	1862.743	2.089	24.869	2.092	24.852	0.000	18.474	4.974	12.790	11.781	5.093	90.000	87774.568	1872	1564704	1
2	50.150	1889.805	2.192	24.869	2.197	24.819	0.000	18.474	5.211	12.790	11.952	5.342	90.000	94774.413	1894	1689486	2
3	62.267	1905.534	2.621	24.869	2.632	24.899	0.000	18.474	6.158	12.790	12.496	6.345	90.000	118652.322	1904	2115143	3
4	77.301	1936.147	3.181	24.632	3.212	24.614	0.000	18.237	7.342	12.790	12.936	7.608	90.000	149666.335	1939	2668011	4
5	88.857	1935.888	3.653	24.395	3.680	24.352	0.000	18.000	8.290	12.790	13.118	8.625	90.000	172017.182	1937	3066446	5
6	91.662	1963.816	3.775	24.395	3.790	24.344	0.000	18.000	8.526	12.790	13.144	8.879	90.000	180006.964	1953	3208875	6
7	109.276	1960.078	4.695	23.922	4.713	23.901	0.000	17.527	10.184	12.790	13.109	10.614	90.000	214189.817	1972	3818232	7
8	121.505	1985.491	7.698	22.027	7.760	21.989	1.658	15.632	12.079	12.790	12.793	12.093	90.000	241247.505	1988	4300573	8
9	121.505	1981.126	7.934	22.027	7.987	21.992	1.895	15.632	12.079	12.790	12.793	12.093	90.000	240717.168	1985	4291119	9
10	121.505	1976.238	7.934	22.027	7.987	22.008	1.895	15.632	12.079	12.790	12.793	12.093	90.000	240123.273	1979	4280532	10
11	121.505	1986.189	7.934	22.027	7.983	22.001	1.895	15.632	12.079	12.790	12.793	12.093	90.000	241332.379	1994	4302086	11
12	121.505	1986.121	7.934	22.027	7.999	22.011	1.895	15.632	12.079	12.790	12.793	12.093	90.000	241324.077	1989	4301938	12
13	121.505	1976.102	7.934	22.027	7.986	22.023	1.895	15.632	12.079	12.790	12.793	12.093	90.000	240106.781	1979	4280238	13
14	121.505	2008.057	8.171	21.790	8.214	21.763	2.132	15.395	12.079	12.790	12.793	12.093	90.000	243989.395	2014	4349451	14
15	121.505	1994.993	8.645	21.553	8.687	21.514	2.605	15.158	12.079	12.790	12.793	12.093	90.000	242402.085	1998	4321155	15
16	121.505	1998.057	8.645	21.316	8.691	21.308	2.605	14.921	12.079	12.790	12.793	12.093	90.000	242774.398	2009	4327792	16
17	121.505	1992.543	8.645	21.316	8.669	21.267	2.605	14.921	12.079	12.790	12.793	12.093	90.000	242104.381	1994	4315848	17
18	121.505	1982.336	8.645	21.316	8.669	21.283	2.605	14.921	12.079	12.790	12.793	12.093	90.000	240864.141	1981	4293739	18
19	121.505	1992.991	8.645	21.316	8.656	21.285	2.605	14.921	12.079	12.790	12.793	12.093	90.000	242158.794	1995	4316818	19
20	121.505	1993.702	8.645	21.316	8.653	21.286	2.605	14.921	12.079	12.790	12.793	12.093	90.000	242245.239	1993	4318359	20
21	121.505	1976.321	8.882	21.316	8.882	21.280	2.842	14.921	12.079	12.790	12.793	12.093	90.000	240133.315	1978	4280711	21
22	121.505	1979.262	9.119	21.553	9.135	21.523	3.079	15.158	12.079	12.790	12.793	12.093	90.000	240490.650	1983	4287081	22
23	121.505	1990.846	9.119	21.553	9.119	21.515	3.079	15.158	12.079	12.790	12.793	12.093	90.000	241898.226	1992	4312173	23
24	121.505	1992.891	9.119	21.553	9.111	21.528	3.079	15.158	12.079	12.790	12.793	12.093	90.000	242146.678	1999	4316602	24
25	121.505	1990.205	9.355	21.553	9.359	21.505	3.316	15.158	12.079	12.790	12.793	12.093	90.000	241820.308	1992	4310784	25
26	121.505	1996.399	9.592	21.553	9.585	21.513	3.553	15.158	12.079	12.790	12.793	12.093	90.000	242572.956	1997	4324201	26
27	121.505	1984.426	9.592	21.553	9.573	21.499	3.553	15.158	12.079	12.790	12.793	12.093	90.000	241118.090	1994	4298266	27
28	121.505	1982.845	9.592	21.553	9.568	21.507	3.553	15.158	12.079	12.790	12.793	12.093	90.000	240926.016	1988	4294842	28
29	121.505	1987.360	9.592	21.553	9.579	21.510	3.553	15.158	12.079	12.790	12.793	12.093	90.000	241474.584	1984	4304621	29
30	121.505	1989.929	9.829	21.553	9.808	21.525	3.790	15.158	12.079	12.790	12.793	12.093	90.000	241786.762	1990	4310186	30
31	121.505	1994.026	10.066	21.553	10.032	21.532	4.026	15.158	12.079	12.790	12.793	12.093	90.000	242284.619	1994	4319061	31
32	121.505	1982.751	10.066	21.553	10.032	21.539	4.026	15.158	12.079	12.790	12.793	12.093	90.000	240914.572	1986	4294638	32
33	121.505	2007.507	10.066	21.316	10.104	21.305	4.026	14.921	12.079	12.790	12.793	12.093	90.000	243922.640	2015	4348261	33
34	121.505	1999.021	10.540	20.843	10.604	20.863	4.500	14.448	12.079	12.790	12.793	12.093	90.000	242891.472	1998	4329879	34
35	121.505	1993.849	11.013	20.369	11.083	20.414	4.974	13.974	12.079	12.790	12.793	12.093	90.000	242263.134	2008	4318678	35
36	121.505	2004.108	12.198	20.132	12.245	20.166	6.158	13.737	12.079	12.790	12.793	12.093	90.000	243509.600	2006	4340898	36
37	121.505	1996.392	12.908	19.895	12.954	19.936	6.869	13.500	12.079	12.790	12.793	12.093	90.000	242572.002	2006	4324184	37
38	121.505	2015.700	13.382	19.895	13.441	19.942	7.342	13.500	12.079	12.790	12.793	12.093	90.000	244918.130	2033	4366007	38
39	121.505	1989.702	13.619	19.658	13.705	19.705	7.579	13.263	12.079	12.790	12.793	12.093	90.000	241759.162	2000	4309694	39
40	121.505	2006.641	14.092	19.658	14.153	19.694	8.053	13.263	12.079	12.790	12.793	12.093	90.000	243817.402	2013	4346385	40
41	121.505	1998.222	14.566	19.658	14.602	19.687	8.526	13.263	12.079	12.790	12.793	12.093	90.000	242794.425	2004	4328149	41
42	121.505	2021.372	15.040	19.421	15.072	19.452	9.000	13.027	12.079	12.790	12.793	12.093	90.000	245607.220	2023	4378291	42
43	121.505	1998.114	15.277	18.948	15.307	18.988	9.237	12.553	12.079	12.790	12.793	12.093	90.000	242781.354	2004	4327916	43
44	121.505	1994.373	15.750	18.948	15.763	18.952	9.711	12.553	12.079	12.790	12.793	12.093	90.000	242326.692	1994	4319811	44
45	121.505	2006.409	16.224	18.948	16.222	18.955	10.184	12.553	12.079	12.790	12.793	12.093	90.000	243789.186	2010	4345882	45
46	121.505	2014.954	16.935	18.711	16.923	18.705	10.895	12.316	12.079	12.790	12.793	12.093	90.000	244827.422	2016	4364390	46
47	121.505	2021.027	17.171	18.474	17.160	18.476	11.132	12.079	12.079	12.790	12.793	12.093	90.000	245565.316	2023	4377544	47
48	121.505	2029.711	17.408	18.000	17.428	18.033	11.369	11.606	12.079	12.790	12.793	12.093	90.000	246620.437	2030	4396353	48
49	121.505	2023.526	17.645	17.527	17.669	17.552	11.606	11.132	12.079	12.790	12.793	12.093	90.000	245868.967	2029	4382957	49
50	121.505	2036.024	18.593	17.527	18.622	17.540	12.553	11.132	12.079	12.790	12.793	12.093	90.000	247387.502	2032	4410027	50
51	121.505	2033.010	19.777	17.527	19.782	17.521	13.737	11.132	12.079	12.790	12.793	12.093	90.000	247021.303	2039	4403499	51
52	121.505	2038.984	20.014	17.290	20.020	17.305	13.974	10.895	12.079	12.790	12.793	12.093	90.000	247747.193	2048	4416439	52
53	121.505	2020.803	20.250	16.816	20.276	16.833	14.211	10.421	12.079	12.790	12.793	12.093	90.000	245538.166	2025	4377060	53
54	121.505	2025.669	20.961	16.579	20.986	16.581	14.921	10.184	12.079	12.790	12.793	12.093	90.000	246129.368	2025	4387599	54
55	121.505	2035.672	21.672	16.579	21.667	16.582	15.632	10.184	12.079	12.790	12.793	12.093	90.000	247344.756	2043	4409265	55
56	121.505	2038.602	21.908	16.579	21.921	16.592	15.869	10.184	12.079	12.790	12.793	12.093	90.000	247700.858	2039	4415613	56
57	121.505	2039.317	21.908	16.579	21.919	16.594	15.869	10.184	12.079	12.790	12.793	12.093	90.000	247787.639	2054	4417160	57
58	121.505	2047.821	22.145	16.342	22.153	16.334	16.106	9.948	12.079	12.790	12.793	12.093	90.000	248820.938	2059	4435580	58
59	121.505	2050.146	22.145	16.342	22.160	16.340	16.106	9.948	12.079	12.790	12.793	12.093	90.000	249103.497	2064	4440617	59
60	121.505	2043.275	22.145	16.342	22.153	16.325	16.106	9.948	12.079	12.790	12.793	12.093	90.000	248268.611	2048	4425734	60
61	121.505	2034.387	22.145	16.342	22.161	16.327	16.106	9.948	12.079	12.790	12.793	12.093	90.000	247188.640	2040	4406482	61
