## Supplementary Code 2 for "Engineering combinatorial and dynamic decoders using synthetic immediate-early genes": XY_14-V3-cell_4.txt

	Area	Mean	X	Y	XM	YM	BX	BY	Width	Height	Major	Minor	Angle	IntDen	Median	RawIntDen	Slice
1	67.316	2034.381	85.502	19.895	85.491	19.898	80.765	15.395	9.474	9.000	9.463	9.058	0	136946.207	2042	2441257.000	1
2	67.316	2028.911	85.502	19.895	85.489	19.911	80.765	15.395	9.474	9.000	9.463	9.058	0	136577.989	2024	2434693.000	2
3	67.316	2047.841	85.502	19.895	85.477	19.913	80.765	15.395	9.474	9.000	9.463	9.058	0	137852.279	2043	2457409.000	3
4	67.316	2045.497	85.502	19.895	85.451	19.938	80.765	15.395	9.474	9.000	9.463	9.058	0	137694.480	2046	2454596.000	4
5	67.316	2046.772	85.502	19.895	85.455	19.953	80.765	15.395	9.474	9.000	9.463	9.058	0	137780.307	2042	2456126.000	5
6	67.316	2047.243	87.160	18.948	87.122	19.002	82.423	14.448	9.474	9.000	9.463	9.058	0	137812.058	2044	2456692.000	6
7	67.316	2051.476	87.160	18.948	87.162	19.002	82.423	14.448	9.474	9.000	9.463	9.058	0	138096.973	2051	2461771.000	7
8	67.316	2041.043	90.002	18.948	89.974	18.985	85.265	14.448	9.474	9.000	9.463	9.058	0	137394.699	2043	2449252.000	8
9	67.316	2036.193	90.476	18.948	90.446	18.952	85.739	14.448	9.474	9.000	9.463	9.058	0	137068.161	2032	2443431.000	9
10	67.316	2027.463	90.712	18.474	90.700	18.498	85.976	13.974	9.474	9.000	9.463	9.058	0	136480.493	2019	2432955.000	10
11	67.316	2048.128	91.897	17.527	91.885	17.558	87.160	13.027	9.474	9.000	9.463	9.058	0	137871.577	2032	2457753.000	11
12	67.316	2032.939	92.370	17.290	92.382	17.324	87.633	12.790	9.474	9.000	9.463	9.058	0	136849.160	2026	2439527.000	12
13	67.316	2053.829	92.607	17.053	92.587	17.073	87.870	12.553	9.474	9.000	9.463	9.058	0	138255.389	2039	2464595.000	13
14	67.316	2060.193	92.844	17.053	92.837	17.065	88.107	12.553	9.474	9.000	9.463	9.058	0	138683.743	2057	2472231.000	14
15	67.316	2048.708	93.081	17.053	93.051	17.095	88.344	12.553	9.474	9.000	9.463	9.058	0	137910.676	2039	2458450.000	15
16	67.316	2049.451	93.318	17.527	93.267	17.589	88.581	13.027	9.474	9.000	9.463	9.058	0	137960.658	2051	2459341.000	16
17	67.316	2062.186	93.555	18.237	93.546	18.292	88.818	13.737	9.474	9.000	9.463	9.058	0	138817.926	2055	2474623.000	17
18	67.316	2047.775	94.502	18.237	94.494	18.298	89.765	13.737	9.474	9.000	9.463	9.058	0	137847.848	2044	2457330.000	18
19	67.316	2065.988	94.976	18.237	94.959	18.288	90.239	13.737	9.474	9.000	9.463	9.058	0	139073.895	2066	2479186.000	19
20	67.316	2082.835	95.686	18.237	95.679	18.256	90.949	13.737	9.474	9.000	9.463	9.058	0	140207.944	2084	2499402.000	20
21	67.316	2076.238	96.397	18.474	96.419	18.442	91.660	13.974	9.474	9.000	9.463	9.058	0	139763.827	2066	2491485.000	21
22	67.316	2083.457	96.871	18.474	96.887	18.440	92.134	13.974	9.474	9.000	9.463	9.058	0	140249.848	2089	2500149.000	22
23	67.316	2085.855	97.344	18.474	97.361	18.444	92.607	13.974	9.474	9.000	9.463	9.058	0	140411.238	2083	2503026.000	23
24	67.316	2094.722	98.055	18.474	98.068	18.441	93.318	13.974	9.474	9.000	9.463	9.058	0	141008.106	2083	2513666.000	24
25	67.316	2091.333	98.528	18.237	98.529	18.216	93.791	13.737	9.474	9.000	9.463	9.058	0	140780.017	2088	2509600.000	25
26	67.316	2116.851	98.765	17.764	98.785	17.735	94.028	13.263	9.474	9.000	9.463	9.058	0	142497.751	2116	2540221.000	26
27	67.316	2099.823	99.002	17.527	99.023	17.495	94.265	13.027	9.474	9.000	9.463	9.058	0	141351.473	2092	2519787.000	27
28	67.316	2107.960	99.239	17.290	99.262	17.235	94.502	12.790	9.474	9.000	9.463	9.058	0	141899.256	2110	2529552.000	28
29	67.316	2088.433	99.713	16.579	99.719	16.558	94.976	12.079	9.474	9.000	9.463	9.058	0	140584.801	2088	2506120.000	29
30	67.316	2079.988	99.950	16.106	99.909	16.103	95.213	11.606	9.474	9.000	9.463	9.058	0	140016.262	2083	2495985.000	30
31	67.316	2080.762	100.423	15.869	100.391	15.844	95.686	11.369	9.474	9.000	9.463	9.058	0	140068.375	2077	2496914.000	31
32	67.316	2081.241	100.660	15.632	100.643	15.629	95.923	11.132	9.474	9.000	9.463	9.058	0	140100.631	2077	2497489.000	32
33	67.316	2089.046	100.897	15.395	100.891	15.377	96.160	10.895	9.474	9.000	9.463	9.058	0	140626.032	2081	2506855.000	33
34	67.316	2105.704	101.134	15.395	101.132	15.363	96.397	10.895	9.474	9.000	9.463	9.058	0	141747.403	2100	2526845.000	34
35	67.316	2110.855	101.134	15.158	101.118	15.124	96.397	10.658	9.474	9.000	9.463	9.058	0	142094.136	2115	2533026.000	35
36	67.316	2112.770	100.660	15.158	100.640	15.119	95.923	10.658	9.474	9.000	9.463	9.058	0	142223.046	2111	2535324.000	36
37	67.316	2096.819	100.186	15.158	100.146	15.138	95.449	10.658	9.474	9.000	9.463	9.058	0	141149.301	2097	2516183.000	37
38	67.316	2080.528	99.950	15.395	99.906	15.382	95.213	10.895	9.474	9.000	9.463	9.058	0	140052.668	2069	2496634.000	38
39	67.316	2067.709	99.950	15.395	99.946	15.384	95.213	10.895	9.474	9.000	9.463	9.058	0	139189.734	2070	2481251.000	39
40	67.316	2040.771	100.423	15.158	100.383	15.144	95.686	10.658	9.474	9.000	9.463	9.058	0	137376.356	2037	2448925.000	40
41	67.316	2055.323	101.371	15.158	101.307	15.140	96.634	10.658	9.474	9.000	9.463	9.058	0	138355.915	2048	2466387.000	41
42	67.316	2073.144	101.607	15.158	101.570	15.127	96.871	10.658	9.474	9.000	9.463	9.058	0	139555.596	2060	2487773.000	42
43	67.316	2058.869	102.318	14.448	102.285	14.445	97.581	9.948	9.474	9.000	9.463	9.058	0	138594.662	2056	2470643.000	43
44	67.316	2069.298	103.029	13.737	103.001	13.718	98.292	9.237	9.474	9.000	9.463	9.058	0	139296.711	2062	2483158.000	44
45	67.316	2065.684	103.265	13.263	103.243	13.251	98.528	8.763	9.474	9.000	9.463	9.058	0	139053.420	2062	2478821.000	45
46	67.316	2055.123	103.502	13.027	103.496	13.011	98.765	8.526	9.474	9.000	9.463	9.058	0	138342.507	2062	2466148.000	46
47	67.316	2046.794	103.502	13.027	103.485	12.987	98.765	8.526	9.474	9.000	9.463	9.058	0	137781.822	2053	2456153.000	47
48	67.316	2074.497	103.502	12.553	103.490	12.519	98.765	8.053	9.474	9.000	9.463	9.058	0	139646.697	2079	2489397.000	48
49	67.316	2062.111	103.265	12.079	103.244	12.044	98.528	7.579	9.474	9.000	9.463	9.058	0	138812.877	2058	2474533.000	49
50	67.316	2063.380	103.029	11.842	103.027	11.783	98.292	7.342	9.474	9.000	9.463	9.058	0	138898.313	2051	2476056.000	50
51	67.316	2042.777	102.555	11.369	102.550	11.328	97.818	6.869	9.474	9.000	9.463	9.058	0	137511.380	2034	2451332.000	51
52	67.316	2048.804	102.081	10.658	102.093	10.619	97.344	6.158	9.474	9.000	9.463	9.058	0	137917.127	2044	2458565.000	52
53	67.316	2012.328	102.792	10.421	102.792	10.360	98.055	5.921	9.474	9.000	9.463	9.058	0	135461.667	2010	2414793.000	53
54	67.316	1973.240	102.792	10.421	102.797	10.343	98.055	5.921	9.474	9.000	9.463	9.058	0	132830.456	1978	2367888.000	54
55	67.316	1900.343	102.792	10.184	102.790	10.065	98.055	5.684	9.474	9.000	9.463	9.058	0	127923.350	1887	2280412.000	55
56	67.316	1925.812	102.792	9.948	102.811	9.837	98.055	5.447	9.474	9.000	9.463	9.058	0	129637.830	1916	2310975.000	56
57	67.316	1968.098	102.081	8.526	102.063	8.490	97.344	4.026	9.474	9.000	9.463	9.058	0	132484.284	1957	2361717.000	57
58	67.316	1973.858	101.844	8.290	101.832	8.239	97.107	3.790	9.474	9.000	9.463	9.058	0	132872.024	1972	2368629.000	58
59	67.316	1964.104	101.844	7.816	101.822	7.770	97.107	3.316	9.474	9.000	9.463	9.058	0	132215.469	1946	2356925.000	59
60	67.316	1990.798	101.607	7.342	101.577	7.281	96.871	2.842	9.474	9.000	9.463	9.058	0	134012.411	1981	2388958.000	60
61	67.316	1963.777	101.607	7.342	101.591	7.327	96.871	2.842	9.474	9.000	9.463	9.058	0	132193.479	1962	2356533.000	61
