## Supplementary Code 2 for "Engineering combinatorial and dynamic decoders using synthetic immediate-early genes": XY_14-V3-cell_5.txt

	Area	Mean	X	Y	XM	YM	BX	BY	Width	Height	Major	Minor	Angle	IntDen	Median	RawIntDen	Slice
1	177.602	1690.359	14.803	71.765	14.888	71.764	7.105	64.422	15.395	14.685	15.405	14.679	0	300210.917	1687	5351678	1
2	177.602	1685.690	14.566	72.002	14.646	72.008	6.869	64.659	15.395	14.685	15.405	14.679	0	299381.698	1675	5336896	2
3	177.602	1681.049	14.566	72.002	14.653	72.014	6.869	64.659	15.395	14.685	15.405	14.679	0	298557.302	1676	5322200	3
4	177.602	1683.831	14.566	72.002	14.660	72.021	6.869	64.659	15.395	14.685	15.405	14.679	0	299051.457	1675	5331009	4
5	177.602	1670.450	14.566	72.002	14.626	72.017	6.869	64.659	15.395	14.685	15.405	14.679	0	296675.037	1666	5288646	5
6	177.602	1673.388	14.566	72.002	14.620	72.024	6.869	64.659	15.395	14.685	15.405	14.679	0	297196.735	1666	5297946	6
7	177.602	1664.763	14.566	72.002	14.610	71.996	6.869	64.659	15.395	14.685	15.405	14.679	0	295664.905	1658	5270639	7
8	177.602	1666.570	14.566	72.002	14.619	72.021	6.869	64.659	15.395	14.685	15.405	14.679	0	295985.946	1662	5276362	8
9	177.602	1662.789	14.566	72.002	14.627	72.017	6.869	64.659	15.395	14.685	15.405	14.679	0	295314.302	1655	5264389	9
10	177.602	1662.980	14.566	72.002	14.612	72.025	6.869	64.659	15.395	14.685	15.405	14.679	0	295348.296	1662	5264995	10
11	177.602	1668.192	14.566	72.002	14.641	72.009	6.869	64.659	15.395	14.685	15.405	14.679	0	296274.002	1668	5281497	11
12	177.602	1654.339	14.566	72.002	14.627	72.016	6.869	64.659	15.395	14.685	15.405	14.679	0	293813.550	1645	5237636	12
13	177.602	1657.545	14.566	72.002	14.624	72.010	6.869	64.659	15.395	14.685	15.405	14.679	0	294383.042	1648	5247788	13
14	177.602	1666.938	14.566	72.002	14.627	72.024	6.869	64.659	15.395	14.685	15.405	14.679	0	296051.187	1660	5277525	14
15	177.602	1660.923	14.566	72.002	14.623	72.022	6.869	64.659	15.395	14.685	15.405	14.679	0	294982.939	1654	5258482	15
16	177.602	1667.788	14.566	72.002	14.647	72.032	6.869	64.659	15.395	14.685	15.405	14.679	0	296202.255	1662	5280218	16
17	177.602	1660.240	14.566	72.002	14.657	72.030	6.869	64.659	15.395	14.685	15.405	14.679	0	294861.714	1659	5256321	17
18	177.602	1650.531	14.566	72.002	14.641	72.025	6.869	64.659	15.395	14.685	15.405	14.679	0	293137.249	1646	5225580	18
19	177.602	1655.159	14.566	72.002	14.642	72.027	6.869	64.659	15.395	14.685	15.405	14.679	0	293959.288	1649	5240234	19
20	177.602	1658.757	14.566	72.002	14.647	72.023	6.869	64.659	15.395	14.685	15.405	14.679	0	294598.285	1651	5251625	20
21	177.602	1660.198	14.566	72.002	14.629	72.043	6.869	64.659	15.395	14.685	15.405	14.679	0	294854.254	1651	5256188	21
22	177.602	1665.869	14.566	72.002	14.630	72.039	6.869	64.659	15.395	14.685	15.405	14.679	0	295861.300	1666	5274140	22
23	177.602	1664.665	14.566	72.002	14.627	72.035	6.869	64.659	15.395	14.685	15.405	14.679	0	295647.572	1655	5270330	23
24	177.602	1675.009	14.566	72.002	14.643	72.039	6.869	64.659	15.395	14.685	15.405	14.679	0	297484.679	1671	5303079	24
25	177.602	1679.243	14.566	72.475	14.630	72.518	6.869	65.133	15.395	14.685	15.405	14.679	0	298236.542	1673	5316482	25
26	177.602	1689.403	14.566	72.949	14.639	72.959	6.869	65.607	15.395	14.685	15.405	14.679	0	300041.001	1681	5348649	26
27	177.602	1678.612	14.566	72.949	14.634	72.976	6.869	65.607	15.395	14.685	15.405	14.679	0	298124.573	1670	5314486	27
28	177.602	1686.761	14.566	73.186	14.646	73.222	6.869	65.844	15.395	14.685	15.405	14.679	0	299571.753	1680	5340284	28
29	177.602	1678.278	14.803	73.186	14.871	73.225	7.105	65.844	15.395	14.685	15.405	14.679	0	298065.167	1672	5313427	29
30	177.602	1682.294	14.803	73.423	14.876	73.455	7.105	66.080	15.395	14.685	15.405	14.679	0	298778.491	1675	5326143	30
31	177.602	1685.038	14.803	73.423	14.878	73.446	7.105	66.080	15.395	14.685	15.405	14.679	0	299265.802	1678	5334830	31
32	177.602	1679.605	14.803	73.423	14.868	73.458	7.105	66.080	15.395	14.685	15.405	14.679	0	298300.941	1672	5317630	32
33	177.602	1693.711	14.803	73.423	14.874	73.443	7.105	66.080	15.395	14.685	15.405	14.679	0	300806.215	1687	5362290	33
34	177.602	1693.816	14.803	73.423	14.865	73.443	7.105	66.080	15.395	14.685	15.405	14.679	0	300824.839	1695	5362622	34
35	177.602	1692.740	14.803	73.659	14.879	73.685	7.105	66.317	15.395	14.685	15.405	14.679	0	300633.774	1686	5359216	35
36	177.602	1689.377	14.803	73.659	14.878	73.688	7.105	66.317	15.395	14.685	15.405	14.679	0	300036.513	1684	5348569	36
37	177.602	1693.134	14.803	73.896	14.883	73.916	7.105	66.554	15.395	14.685	15.405	14.679	0	300703.670	1690	5360462	37
38	177.602	1700.897	14.803	73.896	14.903	73.922	7.105	66.554	15.395	14.685	15.405	14.679	0	302082.468	1699	5385041	38
39	177.602	1692.049	14.803	73.896	14.873	73.925	7.105	66.554	15.395	14.685	15.405	14.679	0	300510.922	1688	5357026	39
40	177.602	1700.402	14.803	73.896	14.868	73.928	7.105	66.554	15.395	14.685	15.405	14.679	0	301994.453	1697	5383472	40
41	177.602	1692.002	14.803	73.896	14.883	73.937	7.105	66.554	15.395	14.685	15.405	14.679	0	300502.564	1686	5356877	41
42	177.602	1699.089	14.803	73.896	14.875	73.918	7.105	66.554	15.395	14.685	15.405	14.679	0	301761.259	1691	5379315	42
43	177.602	1698.992	14.803	73.896	14.872	73.898	7.105	66.554	15.395	14.685	15.405	14.679	0	301744.094	1691	5379009	43
44	177.602	1694.604	14.803	73.896	14.872	73.920	7.105	66.554	15.395	14.685	15.405	14.679	0	300964.800	1686	5365117	44
45	177.602	1695.490	14.803	73.896	14.875	73.931	7.105	66.554	15.395	14.685	15.405	14.679	0	301122.151	1692	5367922	45
46	177.602	1702.641	14.566	73.896	14.647	73.925	6.869	66.554	15.395	14.685	15.405	14.679	0	302392.178	1703	5390562	46
47	177.602	1703.222	14.329	73.896	14.407	73.932	6.632	66.554	15.395	14.685	15.405	14.679	0	302495.395	1697	5392402	47
48	177.602	1697.924	13.856	73.896	13.933	73.920	6.158	66.554	15.395	14.685	15.405	14.679	0	301554.431	1692	5375628	48
49	177.602	1700.202	13.619	73.896	13.715	73.909	5.921	66.554	15.395	14.685	15.405	14.679	0	301958.887	1695	5382838	49
50	177.602	1709.474	13.619	73.896	13.691	73.901	5.921	66.554	15.395	14.685	15.405	14.679	0	303605.771	1705	5412196	50
51	177.602	1699.670	13.619	73.896	13.700	73.904	5.921	66.554	15.395	14.685	15.405	14.679	0	301864.533	1691	5381156	51
52	177.602	1693.531	13.619	73.896	13.701	73.918	5.921	66.554	15.395	14.685	15.405	14.679	0	300774.127	1686	5361718	52
53	177.602	1697.282	13.619	73.896	13.693	73.915	5.921	66.554	15.395	14.685	15.405	14.679	0	301440.443	1694	5373596	53
54	177.602	1688.567	13.619	73.896	13.668	73.895	5.921	66.554	15.395	14.685	15.405	14.679	0	299892.569	1682	5346003	54
55	177.602	1694.873	13.619	73.896	13.690	73.888	5.921	66.554	15.395	14.685	15.405	14.679	0	301012.482	1690	5365967	55
56	177.602	1687.306	13.619	73.896	13.674	73.922	5.921	66.554	15.395	14.685	15.405	14.679	0	299668.632	1680	5342011	56
57	177.602	1695.409	13.619	73.896	13.687	73.904	5.921	66.554	15.395	14.685	15.405	14.679	0	301107.734	1693	5367665	57
58	177.602	1694.332	13.619	73.896	13.681	73.899	5.921	66.554	15.395	14.685	15.405	14.679	0	300916.500	1685	5364256	58
59	177.602	1699.433	13.619	73.896	13.678	73.918	5.921	66.554	15.395	14.685	15.405	14.679	0	301822.404	1696	5380405	59
60	177.602	1702.731	13.619	73.659	13.682	73.653	5.921	66.317	15.395	14.685	15.405	14.679	0	302408.053	1695	5390845	60
61	177.602	1695.639	13.619	73.659	13.685	73.657	5.921	66.317	15.395	14.685	15.405	14.679	0	301148.628	1690	5368394	61
