## Supplementary Code 2 for "Engineering combinatorial and dynamic decoders using synthetic immediate-early genes": XY_14-V3-cell_6.txt

	Area	Mean	X	Y	XM	YM	BX	BY	Width	Height	Major	Minor	Angle	IntDen	Median	RawIntDen	Slice
1	107.818	1779.821	47.251	70.817	47.257	70.808	40.975	65.370	12.553	10.895	12.557	10.933	0	191896.132	1774	3420816	1
2	107.818	1791.098	48.435	70.817	48.425	70.812	42.159	65.370	12.553	10.895	12.557	10.933	0	193112.026	1785	3442491	2
3	107.818	1784.497	48.435	70.817	48.431	70.815	42.159	65.370	12.553	10.895	12.557	10.933	0	192400.329	1784	3429804	3
4	107.818	1782.671	48.435	70.817	48.425	70.829	42.159	65.370	12.553	10.895	12.557	10.933	0	192203.430	1773	3426294	4
5	107.818	1776.088	48.672	70.817	48.660	70.808	42.396	65.370	12.553	10.895	12.557	10.933	0	191493.639	1771	3413641	5
6	107.818	1776.759	49.146	70.817	49.126	70.818	42.869	65.370	12.553	10.895	12.557	10.933	0	191566.004	1770	3414931	6
7	107.818	1775.815	49.619	70.817	49.601	70.808	43.343	65.370	12.553	10.895	12.557	10.933	0	191464.245	1768	3413117	7
8	107.818	1785.804	49.619	70.580	49.620	70.580	43.343	65.133	12.553	10.895	12.557	10.933	0	192541.187	1782	3432315	8
9	107.818	1770.991	49.856	70.580	49.840	70.591	43.580	65.133	12.553	10.895	12.557	10.933	0	190944.117	1768	3403845	9
10	107.818	1775.768	49.856	70.580	49.843	70.581	43.580	65.133	12.553	10.895	12.557	10.933	0	191459.140	1773	3413026	10
11	107.818	1780.661	50.093	70.344	50.073	70.347	43.817	64.896	12.553	10.895	12.557	10.933	0	191986.728	1775	3422431	11
12	107.818	1773.671	50.093	70.344	50.094	70.339	43.817	64.896	12.553	10.895	12.557	10.933	0	191233.071	1767	3408996	12
13	107.818	1779.248	50.330	70.344	50.337	70.346	44.054	64.896	12.553	10.895	12.557	10.933	0	191834.370	1778	3419715	13
14	107.818	1782.133	50.567	70.580	50.559	70.579	44.290	65.133	12.553	10.895	12.557	10.933	0	192145.426	1772	3425260	14
15	107.818	1793.528	50.804	71.054	50.795	71.049	44.527	65.607	12.553	10.895	12.557	10.933	0	193373.941	1782	3447160	15
16	107.818	1787.566	50.804	71.054	50.796	71.046	44.527	65.607	12.553	10.895	12.557	10.933	0	192731.186	1779	3435702	16
17	107.818	1783.458	51.277	71.054	51.276	71.055	45.001	65.607	12.553	10.895	12.557	10.933	0	192288.248	1776	3427806	17
18	107.818	1776.430	51.514	71.054	51.500	71.071	45.238	65.607	12.553	10.895	12.557	10.933	0	191530.495	1774	3414298	18
19	107.818	1783.413	51.751	71.054	51.729	71.054	45.475	65.607	12.553	10.895	12.557	10.933	0	192283.423	1776	3427720	19
20	107.818	1781.809	51.751	71.054	51.748	71.069	45.475	65.607	12.553	10.895	12.557	10.933	0	192110.477	1780	3424637	20
21	107.818	1772.096	51.988	71.054	51.962	71.060	45.712	65.607	12.553	10.895	12.557	10.933	0	191063.266	1766	3405969	21
22	107.818	1778.004	51.988	71.054	51.969	71.060	45.712	65.607	12.553	10.895	12.557	10.933	0	191700.243	1775	3417324	22
23	107.818	1776.993	51.988	71.054	51.973	71.064	45.712	65.607	12.553	10.895	12.557	10.933	0	191591.191	1771	3415380	23
24	107.818	1784.870	51.988	71.291	51.965	71.290	45.712	65.844	12.553	10.895	12.557	10.933	0	192440.550	1778	3430521	24
25	107.818	1780.925	51.988	71.291	51.992	71.291	45.712	65.844	12.553	10.895	12.557	10.933	0	192015.113	1775	3422937	25
26	107.818	1769.934	51.988	71.528	51.982	71.541	45.712	66.080	12.553	10.895	12.557	10.933	0	190830.129	1763	3401813	26
27	107.818	1774.171	51.988	71.528	51.989	71.540	45.712	66.080	12.553	10.895	12.557	10.933	0	191286.979	1772	3409957	27
28	107.818	1776.176	51.988	71.528	51.987	71.547	45.712	66.080	12.553	10.895	12.557	10.933	0	191503.176	1777	3413811	28
29	107.818	1779.343	51.988	71.528	51.987	71.558	45.712	66.080	12.553	10.895	12.557	10.933	0	191844.580	1773	3419897	29
30	107.818	1762.152	51.988	71.528	52.001	71.540	45.712	66.080	12.553	10.895	12.557	10.933	0	189991.148	1754	3386857	30
31	107.818	1760.903	51.988	72.002	51.983	72.015	45.712	66.554	12.553	10.895	12.557	10.933	0	189856.460	1751	3384456	31
32	107.818	1770.020	52.225	72.475	52.199	72.483	45.948	67.028	12.553	10.895	12.557	10.933	0	190839.385	1767	3401978	32
33	107.818	1782.774	52.462	72.712	52.467	72.706	46.185	67.265	12.553	10.895	12.557	10.933	0	192214.537	1778	3426492	33
34	107.818	1777.360	52.462	72.712	52.436	72.722	46.185	67.265	12.553	10.895	12.557	10.933	0	191630.795	1770	3416086	34
35	107.818	1782.438	52.462	72.712	52.464	72.699	46.185	67.265	12.553	10.895	12.557	10.933	0	192178.298	1779	3425846	35
36	107.818	1769.340	51.988	73.186	51.994	73.180	45.712	67.738	12.553	10.895	12.557	10.933	0	190766.066	1763	3400671	36
37	107.818	1766.133	51.751	73.423	51.761	73.427	45.475	67.975	12.553	10.895	12.557	10.933	0	190420.343	1751	3394508	37
38	107.818	1781.614	51.277	73.896	51.283	73.897	45.001	68.449	12.553	10.895	12.557	10.933	0	192089.441	1772	3424262	38
39	107.818	1770.759	50.804	74.607	50.814	74.601	44.527	69.159	12.553	10.895	12.557	10.933	0	190919.098	1767	3403399	39
40	107.818	1771.920	50.567	74.844	50.564	74.835	44.290	69.396	12.553	10.895	12.557	10.933	0	191044.249	1765	3405630	40
41	107.818	1769.929	50.567	75.081	50.552	75.080	44.290	69.633	12.553	10.895	12.557	10.933	0	190829.624	1765	3401804	41
42	107.818	1760.402	50.567	75.317	50.561	75.311	44.290	69.870	12.553	10.895	12.557	10.933	0	189802.439	1754	3383493	42
43	107.818	1758.708	50.567	75.317	50.553	75.310	44.290	69.870	12.553	10.895	12.557	10.933	0	189619.733	1760	3380236	43
44	107.818	1761.995	50.567	75.317	50.567	75.303	44.290	69.870	12.553	10.895	12.557	10.933	0	189974.151	1759	3386554	44
45	107.818	1766.791	50.567	75.317	50.559	75.297	44.290	69.870	12.553	10.895	12.557	10.933	0	190491.305	1765	3395773	45
46	107.818	1766.204	50.567	75.317	50.577	75.294	44.290	69.870	12.553	10.895	12.557	10.933	0	190428.028	1755	3394645	46
47	107.818	1766.609	51.041	75.317	51.031	75.309	44.764	69.870	12.553	10.895	12.557	10.933	0	190471.615	1753	3395422	47
48	107.818	1765.639	51.277	75.317	51.260	75.295	45.001	69.870	12.553	10.895	12.557	10.933	0	190367.051	1761	3393558	48
49	107.818	1781.560	51.514	74.607	51.513	74.575	45.238	69.159	12.553	10.895	12.557	10.933	0	192083.663	1779	3424159	49
50	107.818	1791.096	51.514	74.133	51.492	74.140	45.238	68.686	12.553	10.895	12.557	10.933	0	193111.802	1784	3442487	50
51	107.818	1784.781	51.751	73.896	51.732	73.895	45.475	68.449	12.553	10.895	12.557	10.933	0	192430.901	1781	3430349	51
52	107.818	1788.536	51.988	73.659	51.987	73.657	45.712	68.212	12.553	10.895	12.557	10.933	0	192835.806	1781	3437567	52
53	107.818	1774.406	52.699	73.423	52.689	73.435	46.422	67.975	12.553	10.895	12.557	10.933	0	191312.279	1768	3410408	53
54	107.818	1777.530	53.646	72.712	53.618	72.731	47.369	67.265	12.553	10.895	12.557	10.933	0	191649.139	1773	3416413	54
55	107.818	1768.348	54.593	72.238	54.561	72.255	48.317	66.791	12.553	10.895	12.557	10.933	0	190659.146	1762	3398765	55
56	107.818	1773.799	54.830	72.002	54.820	72.027	48.554	66.554	12.553	10.895	12.557	10.933	0	191246.870	1766	3409242	56
57	107.818	1774.561	55.067	71.765	55.043	71.779	48.791	66.317	12.553	10.895	12.557	10.933	0	191328.996	1768	3410706	57
58	107.818	1764.350	55.067	71.528	55.046	71.535	48.791	66.080	12.553	10.895	12.557	10.933	0	190228.044	1762	3391080	58
59	107.818	1773.387	55.304	71.528	55.259	71.540	49.027	66.080	12.553	10.895	12.557	10.933	0	191202.386	1763	3408449	59
60	107.818	1769.804	55.778	71.291	55.758	71.303	49.501	65.844	12.553	10.895	12.557	10.933	0	190816.105	1763	3401563	60
61	107.818	1763.029	56.014	71.054	55.979	71.066	49.738	65.607	12.553	10.895	12.557	10.933	0	190085.615	1758	3388541	61
