## Supplementary Code 2 for "Engineering combinatorial and dynamic decoders using synthetic immediate-early genes": XY_14-V3-cell_7.txt

	Area	Mean	X	Y	XM	YM	BX	BY	Width	Height	Major	Minor	Angle	IntDen	Median	RawIntDen	Slice
1	123.693	1712.983	93.673	70.462	93.642	70.442	87.160	64.422	13.027	12.079	13.026	12.091	0	211884.023	1704	3777128.000	1
2	123.693	1707.683	93.673	70.462	93.652	70.447	87.160	64.422	13.027	12.079	13.026	12.091	0	211228.366	1703	3765440.000	2
3	123.693	1719.176	93.910	70.462	93.875	70.444	87.397	64.422	13.027	12.079	13.026	12.091	0	212650.078	1711	3790784.000	3
4	123.693	1714.231	94.384	70.462	94.375	70.460	87.870	64.422	13.027	12.079	13.026	12.091	0	212038.400	1708	3779880.000	4
5	123.693	1710.681	94.620	70.462	94.606	70.450	88.107	64.422	13.027	12.079	13.026	12.091	0	211599.276	1702	3772052.000	5
6	123.693	1710.774	94.620	70.462	94.611	70.427	88.107	64.422	13.027	12.079	13.026	12.091	0	211610.720	1708	3772256.000	6
7	123.693	1724.374	94.620	70.462	94.608	70.441	88.107	64.422	13.027	12.079	13.026	12.091	0	213293.001	1717	3802245.000	7
8	123.693	1717.806	94.620	70.462	94.616	70.437	88.107	64.422	13.027	12.079	13.026	12.091	0	212480.610	1711	3787763.000	8
9	123.693	1716.778	94.620	70.462	94.608	70.442	88.107	64.422	13.027	12.079	13.026	12.091	0	212353.439	1709	3785496.000	9
10	123.693	1709.033	94.620	70.462	94.622	70.428	88.107	64.422	13.027	12.079	13.026	12.091	0	211395.365	1704	3768417.000	10
11	123.693	1714.526	95.094	70.462	95.083	70.439	88.581	64.422	13.027	12.079	13.026	12.091	0	212074.807	1702	3780529.000	11
12	123.693	1706.608	95.331	70.462	95.315	70.445	88.818	64.422	13.027	12.079	13.026	12.091	0	211095.417	1701	3763070.000	12
13	123.693	1701.273	95.568	70.699	95.554	70.705	89.055	64.659	13.027	12.079	13.026	12.091	0	210435.496	1694	3751306.000	13
14	123.693	1722.625	95.805	70.699	95.791	70.686	89.291	64.659	13.027	12.079	13.026	12.091	0	213076.636	1721	3798388.000	14
15	123.693	1722.320	95.805	70.699	95.780	70.692	89.291	64.659	13.027	12.079	13.026	12.091	0	213038.939	1716	3797716.000	15
16	123.693	1718.405	95.805	70.699	95.787	70.691	89.291	64.659	13.027	12.079	13.026	12.091	0	212554.601	1709	3789082.000	16
17	123.693	1708.918	96.042	70.699	96.036	70.676	89.528	64.659	13.027	12.079	13.026	12.091	0	211381.229	1701	3768165.000	17
18	123.693	1713.435	96.515	70.699	96.498	70.695	90.002	64.659	13.027	12.079	13.026	12.091	0	211939.951	1706	3778125.000	18
19	123.693	1708.080	96.752	70.462	96.736	70.450	90.239	64.422	13.027	12.079	13.026	12.091	0	211277.562	1698	3766317.000	19
20	123.693	1714.220	96.989	70.462	96.961	70.471	90.476	64.422	13.027	12.079	13.026	12.091	0	212037.054	1706	3779856.000	20
21	123.693	1707.029	97.226	69.988	97.210	69.988	90.712	63.949	13.027	12.079	13.026	12.091	0	211147.587	1701	3764000.000	21
22	123.693	1707.494	97.226	69.752	97.211	69.731	90.712	63.712	13.027	12.079	13.026	12.091	0	211205.086	1705	3765025.000	22
23	123.693	1716.981	97.463	69.752	97.452	69.734	90.949	63.712	13.027	12.079	13.026	12.091	0	212378.514	1708	3785943.000	23
24	123.693	1726.783	97.463	69.752	97.445	69.735	90.949	63.712	13.027	12.079	13.026	12.091	0	213590.986	1720	3807557.000	24
25	123.693	1721.779	97.463	69.752	97.438	69.737	90.949	63.712	13.027	12.079	13.026	12.091	0	212972.016	1711	3796523.000	25
26	123.693	1729.898	97.463	69.752	97.447	69.728	90.949	63.712	13.027	12.079	13.026	12.091	0	213976.257	1725	3814425.000	26
27	123.693	1722.610	97.463	69.752	97.443	69.733	90.949	63.712	13.027	12.079	13.026	12.091	0	213074.841	1725	3798356.000	27
28	123.693	1724.061	97.463	69.041	97.460	69.022	90.949	63.001	13.027	12.079	13.026	12.091	0	213254.294	1714	3801555.000	28
29	123.693	1719.029	97.463	68.804	97.467	68.769	90.949	62.765	13.027	12.079	13.026	12.091	0	212631.790	1719	3790458.000	29
30	123.693	1719.376	97.699	68.804	97.683	68.774	91.186	62.765	13.027	12.079	13.026	12.091	0	212674.760	1715	3791224.000	30
31	123.693	1720.745	97.699	68.804	97.695	68.774	91.186	62.765	13.027	12.079	13.026	12.091	0	212844.116	1719	3794243.000	31
32	123.693	1713.268	97.936	69.041	97.913	69.007	91.423	63.001	13.027	12.079	13.026	12.091	0	211919.251	1703	3777756.000	32
33	123.693	1727.974	97.936	69.041	97.930	69.015	91.423	63.001	13.027	12.079	13.026	12.091	0	213738.239	1725	3810182.000	33
34	123.693	1732.038	97.936	69.041	97.929	69.042	91.423	63.001	13.027	12.079	13.026	12.091	0	214240.977	1728	3819144.000	34
35	123.693	1741.193	97.936	69.041	97.928	69.033	91.423	63.001	13.027	12.079	13.026	12.091	0	215373.343	1732	3839330.000	35
36	123.693	1731.094	97.936	68.567	97.912	68.562	91.423	62.528	13.027	12.079	13.026	12.091	0	214124.184	1728	3817062.000	36
37	123.693	1734.143	97.936	68.567	97.911	68.563	91.423	62.528	13.027	12.079	13.026	12.091	0	214501.321	1728	3823785.000	37
38	123.693	1735.231	97.936	68.094	97.914	68.080	91.423	62.054	13.027	12.079	13.026	12.091	0	214635.953	1738	3826185.000	38
39	123.693	1736.823	97.936	67.857	97.940	67.854	91.423	61.817	13.027	12.079	13.026	12.091	0	214832.796	1732	3829694.000	39
40	123.693	1732.026	97.936	67.620	97.938	67.626	91.423	61.580	13.027	12.079	13.026	12.091	0	214239.519	1727	3819118.000	40
41	123.693	1728.482	97.936	67.383	97.936	67.382	91.423	61.343	13.027	12.079	13.026	12.091	0	213801.124	1724	3811303.000	41
42	123.693	1745.595	97.936	67.146	97.937	67.172	91.423	61.107	13.027	12.079	13.026	12.091	0	215917.929	1746	3849038.000	42
43	123.693	1733.819	97.936	66.909	97.931	66.920	91.423	60.870	13.027	12.079	13.026	12.091	0	214461.269	1731	3823071.000	43
44	123.693	1736.022	98.173	66.672	98.187	66.652	91.660	60.633	13.027	12.079	13.026	12.091	0	214733.786	1731	3827929.000	44
45	123.693	1743.805	98.173	66.672	98.169	66.678	91.660	60.633	13.027	12.079	13.026	12.091	0	215696.403	1744	3845089.000	45
46	123.693	1742.678	98.410	66.672	98.419	66.681	91.897	60.633	13.027	12.079	13.026	12.091	0	215557.059	1735	3842605.000	46
47	123.693	1733.907	98.410	66.672	98.428	66.697	91.897	60.633	13.027	12.079	13.026	12.091	0	214472.207	1736	3823266.000	47
48	123.693	1740.332	98.410	66.436	98.423	66.465	91.897	60.396	13.027	12.079	13.026	12.091	0	215266.816	1733	3837431.000	48
49	123.693	1744.924	98.173	66.199	98.193	66.250	91.660	60.159	13.027	12.079	13.026	12.091	0	215834.850	1735	3847557.000	49
50	123.693	1754.883	97.936	65.962	97.934	65.999	91.423	59.922	13.027	12.079	13.026	12.091	0	217066.675	1744	3869516.000	50
51	123.693	1752.375	97.936	65.725	97.937	65.758	91.423	59.685	13.027	12.079	13.026	12.091	0	216756.461	1746	3863986.000	51
52	123.693	1746.700	97.936	65.725	97.943	65.776	91.423	59.685	13.027	12.079	13.026	12.091	0	216054.524	1746	3851473.000	52
53	123.693	1743.052	97.936	65.251	97.936	65.284	91.423	59.212	13.027	12.079	13.026	12.091	0	215603.283	1735	3843429.000	53
54	123.693	1738.393	97.936	64.778	97.908	64.798	91.423	58.738	13.027	12.079	13.026	12.091	0	215027.059	1737	3833157.000	54
55	123.693	1746.257	97.936	64.541	97.926	64.566	91.423	58.501	13.027	12.079	13.026	12.091	0	215999.774	1740	3850497.000	55
56	123.693	1750.306	97.936	64.541	97.904	64.578	91.423	58.501	13.027	12.079	13.026	12.091	0	216500.604	1743	3859425.000	56
57	123.693	1751.533	97.936	64.541	97.895	64.575	91.423	58.501	13.027	12.079	13.026	12.091	0	216652.345	1748	3862130.000	57
58	123.693	1748.746	97.936	64.067	97.907	64.087	91.423	58.028	13.027	12.079	13.026	12.091	0	216307.576	1745	3855984.000	58
59	123.693	1756.453	98.410	63.593	98.390	63.617	91.897	57.554	13.027	12.079	13.026	12.091	0	217260.937	1747	3872979.000	59
60	123.693	1740.880	98.647	63.357	98.634	63.369	92.134	57.317	13.027	12.079	13.026	12.091	0	215334.693	1735	3838641.000	60
61	123.693	1749.008	98.884	63.120	98.865	63.149	92.370	57.080	13.027	12.079	13.026	12.091	0	216340.056	1745	3856563.000	61
