## Supplementary Code 2 for "Engineering combinatorial and dynamic decoders using synthetic immediate-early genes": XY_14-V3-cell_8.txt

	Area	Mean	X	Y	XM	YM	BX	BY	Width	Height	Major	Minor	Angle	IntDen	Median	RawIntDen	Slice
1	130.593	1910.908	69.396	94.147	69.372	94.117	62.765	87.870	13.263	12.553	13.238	12.560	0	249550.923	1909	4448593	1
2	130.593	1918.790	69.396	94.147	69.366	94.086	62.765	87.870	13.263	12.553	13.238	12.560	0	250580.352	1912	4466944	2
3	130.593	1923.697	69.396	94.147	69.407	94.088	62.765	87.870	13.263	12.553	13.238	12.560	0	251221.087	1919	4478366	3
4	130.593	1924.582	69.396	94.147	69.382	94.121	62.765	87.870	13.263	12.553	13.238	12.560	0	251336.758	1918	4480428	4
5	130.593	1920.632	69.396	94.384	69.358	94.341	62.765	88.107	13.263	12.553	13.238	12.560	0	250820.838	1918	4471231	5
6	130.593	1921.469	69.396	94.620	69.382	94.573	62.765	88.344	13.263	12.553	13.238	12.560	0	250930.114	1918	4473179	6
7	130.593	1936.496	69.159	94.857	69.147	94.822	62.528	88.581	13.263	12.553	13.238	12.560	0	252892.598	1933	4508163	7
8	130.593	1949.895	68.923	95.094	68.908	95.056	62.291	88.818	13.263	12.553	13.238	12.560	0	254642.363	1953	4539355	8
9	130.593	1946.937	68.923	95.331	68.926	95.297	62.291	89.055	13.263	12.553	13.238	12.560	0	254256.081	1944	4532469	9
10	130.593	1956.652	68.923	95.568	68.904	95.537	62.291	89.291	13.263	12.553	13.238	12.560	0	255524.818	1951	4555086	10
11	130.593	1946.884	68.923	95.805	68.922	95.761	62.291	89.528	13.263	12.553	13.238	12.560	0	254249.238	1945	4532347	11
12	130.593	1951.421	69.159	96.042	69.161	96.003	62.528	89.765	13.263	12.553	13.238	12.560	0	254841.730	1946	4542909	12
13	130.593	1952.001	69.396	96.042	69.400	95.999	62.765	89.765	13.263	12.553	13.238	12.560	0	254917.404	1953	4544258	13
14	130.593	1962.499	69.633	96.042	69.631	95.999	63.001	89.765	13.263	12.553	13.238	12.560	0	256288.349	1961	4568697	14
15	130.593	1967.381	69.633	96.042	69.636	95.988	63.001	89.765	13.263	12.553	13.238	12.560	0	256925.943	1969	4580063	15
16	130.593	1959.272	69.633	96.042	69.650	96.003	63.001	89.765	13.263	12.553	13.238	12.560	0	255867.007	1948	4561186	16
17	130.593	1962.289	69.870	96.042	69.890	95.992	63.238	89.765	13.263	12.553	13.238	12.560	0	256260.918	1966	4568208	17
18	130.593	1951.912	69.870	96.042	69.898	95.999	63.238	89.765	13.263	12.553	13.238	12.560	0	254905.736	1946	4544050	18
19	130.593	1961.386	70.107	95.805	70.128	95.770	63.475	89.528	13.263	12.553	13.238	12.560	0	256143.003	1965	4566106	19
20	130.593	1966.651	70.580	95.094	70.587	95.058	63.949	88.818	13.263	12.553	13.238	12.560	0	256830.635	1965	4578364	20
21	130.593	1965.512	70.817	95.094	70.826	95.069	64.186	88.818	13.263	12.553	13.238	12.560	0	256681.923	1964	4575713	21
22	130.593	1959.898	71.054	95.094	71.066	95.057	64.422	88.818	13.263	12.553	13.238	12.560	0	255948.740	1963	4562643	22
23	130.593	1967.758	71.054	95.094	71.053	95.059	64.422	88.818	13.263	12.553	13.238	12.560	0	256975.139	1967	4580940	23
24	130.593	1974.170	71.528	95.331	71.537	95.289	64.896	89.055	13.263	12.553	13.238	12.560	0	257812.493	1970	4595867	24
25	130.593	1970.963	71.765	95.331	71.785	95.285	65.133	89.055	13.263	12.553	13.238	12.560	0	257393.788	1974	4588403	25
26	130.593	1963.817	72.002	95.331	72.003	95.301	65.370	89.055	13.263	12.553	13.238	12.560	0	256460.453	1956	4571765	26
27	130.593	1975.646	72.002	95.331	72.004	95.294	65.370	89.055	13.263	12.553	13.238	12.560	0	258005.241	1971	4599303	27
28	130.593	1981.861	72.002	95.331	71.994	95.301	65.370	89.055	13.263	12.553	13.238	12.560	0	258816.903	1980	4613772	28
29	130.593	1969.628	72.002	95.331	71.994	95.298	65.370	89.055	13.263	12.553	13.238	12.560	0	257219.328	1974	4585293	29
30	130.593	1965.293	72.002	95.331	72.004	95.282	65.370	89.055	13.263	12.553	13.238	12.560	0	256653.257	1965	4575202	30
31	130.593	1969.058	72.002	95.331	72.018	95.298	65.370	89.055	13.263	12.553	13.238	12.560	0	257145.000	1965	4583968	31
32	130.593	1965.545	72.002	95.331	72.011	95.312	65.370	89.055	13.263	12.553	13.238	12.560	0	256686.130	1965	4575788	32
33	130.593	1981.082	72.238	95.331	72.246	95.301	65.607	89.055	13.263	12.553	13.238	12.560	0	258715.256	1980	4611960	33
34	130.593	1978.226	72.475	95.568	72.466	95.533	65.844	89.291	13.263	12.553	13.238	12.560	0	258342.270	1976	4605311	34
35	130.593	1969.007	72.475	95.805	72.470	95.789	65.844	89.528	13.263	12.553	13.238	12.560	0	257138.324	1964	4583849	35
36	130.593	1961.936	72.712	95.805	72.697	95.791	66.080	89.528	13.263	12.553	13.238	12.560	0	256214.862	1958	4567387	36
37	130.593	1970.109	72.712	95.805	72.705	95.779	66.080	89.528	13.263	12.553	13.238	12.560	0	257282.212	1964	4586414	37
38	130.593	1967.684	72.712	95.805	72.723	95.787	66.080	89.528	13.263	12.553	13.238	12.560	0	256965.491	1959	4580768	38
39	130.593	1971.304	72.712	96.042	72.725	96.017	66.080	89.765	13.263	12.553	13.238	12.560	0	257438.273	1968	4589196	39
40	130.593	1970.326	72.712	96.042	72.725	96.025	66.080	89.765	13.263	12.553	13.238	12.560	0	257310.541	1963	4586919	40
41	130.593	1949.939	72.712	96.042	72.724	96.024	66.080	89.765	13.263	12.553	13.238	12.560	0	254648.197	1947	4539459	41
42	130.593	1971.655	72.712	96.042	72.705	96.021	66.080	89.765	13.263	12.553	13.238	12.560	0	257484.104	1963	4590013	42
43	130.593	1968.072	72.712	96.042	72.710	96.039	66.080	89.765	13.263	12.553	13.238	12.560	0	257016.146	1963	4581671	43
44	130.593	1960.115	72.712	96.042	72.705	96.022	66.080	89.765	13.263	12.553	13.238	12.560	0	255977.013	1958	4563147	44
45	130.593	1937.674	72.712	96.042	72.703	96.021	66.080	89.765	13.263	12.553	13.238	12.560	0	253046.358	1934	4510904	45
46	130.593	1940.672	72.712	96.042	72.711	96.003	66.080	89.765	13.263	12.553	13.238	12.560	0	253437.913	1933	4517884	46
47	130.593	1936.069	72.949	96.042	72.918	96.001	66.317	89.765	13.263	12.553	13.238	12.560	0	252836.837	1930	4507169	47
48	130.593	1964.184	72.949	95.568	72.940	95.550	66.317	89.291	13.263	12.553	13.238	12.560	0	256508.416	1958	4572620	48
49	130.593	1955.141	72.949	94.857	72.949	94.835	66.317	88.581	13.263	12.553	13.238	12.560	0	255327.526	1952	4551569	49
50	130.593	1957.387	72.949	94.384	72.985	94.360	66.317	88.107	13.263	12.553	13.238	12.560	0	255620.743	1952	4556796	50
51	130.593	1959.343	72.949	94.384	72.952	94.355	66.317	88.107	13.263	12.553	13.238	12.560	0	255876.263	1949	4561351	51
52	130.593	1955.608	72.949	94.384	72.944	94.360	66.317	88.107	13.263	12.553	13.238	12.560	0	255388.503	1949	4552656	52
53	130.593	1954.200	72.949	94.620	72.951	94.593	66.317	88.344	13.263	12.553	13.238	12.560	0	255204.563	1946	4549377	53
54	130.593	1950.905	72.949	94.620	72.947	94.593	66.317	88.344	13.263	12.553	13.238	12.560	0	254774.358	1943	4541708	54
55	130.593	1958.400	73.186	94.620	73.173	94.611	66.554	88.344	13.263	12.553	13.238	12.560	0	255753.075	1957	4559155	55
56	130.593	1942.748	73.186	94.857	73.185	94.824	66.554	88.581	13.263	12.553	13.238	12.560	0	253709.027	1939	4522717	56
57	130.593	1944.989	73.423	94.857	73.414	94.815	66.791	88.581	13.263	12.553	13.238	12.560	0	254001.683	1931	4527934	57
58	130.593	1942.505	73.423	94.857	73.440	94.826	66.791	88.581	13.263	12.553	13.238	12.560	0	253677.333	1938	4522152	58
59	130.593	1943.353	73.423	94.620	73.423	94.579	66.791	88.344	13.263	12.553	13.238	12.560	0	253788.011	1935	4524125	59
60	130.593	1958.611	73.659	94.384	73.647	94.356	67.028	88.107	13.263	12.553	13.238	12.560	0	255780.619	1954	4559646	60
61	130.593	1960.122	73.659	93.910	73.645	93.876	67.028	87.633	13.263	12.553	13.238	12.560	0	255978.022	1957	4563165	61
