## Supplementary Code 2 for "Engineering combinatorial and dynamic decoders using synthetic immediate-early genes": XY_14-V3-cell_9.txt

	Area	Mean	X	Y	XM	YM	BX	BY	Width	Height	Major	Minor	Angle	IntDen	Median	RawIntDen	Slice
1	95.364	1743.372	84.318	105.279	84.340	105.255	78.633	99.950	11.369	10.658	11.358	10.690	0	166255.276	1743	2963732	1
2	95.364	1759.150	84.554	105.279	84.604	105.228	78.870	99.950	11.369	10.658	11.358	10.690	0	167759.955	1761	2990555	2
3	95.364	1759.229	84.554	105.279	84.597	105.237	78.870	99.950	11.369	10.658	11.358	10.690	0	167767.528	1754	2990690	3
4	95.364	1766.546	84.791	105.515	84.846	105.493	79.107	100.186	11.369	10.658	11.358	10.690	0	168465.314	1762	3003129	4
5	95.364	1754.681	85.028	105.515	85.078	105.501	79.344	100.186	11.369	10.658	11.358	10.690	0	167333.733	1744	2982957	5
6	95.364	1755.076	85.028	105.515	85.075	105.502	79.344	100.186	11.369	10.658	11.358	10.690	0	167371.430	1751	2983629	6
7	95.364	1759.701	85.028	105.515	85.077	105.493	79.344	100.186	11.369	10.658	11.358	10.690	0	167812.517	1757	2991492	7
8	95.364	1760.127	85.265	106.700	85.299	106.661	79.581	101.371	11.369	10.658	11.358	10.690	0	167853.131	1752	2992216	8
9	95.364	1760.176	85.502	107.173	85.533	107.127	79.818	101.844	11.369	10.658	11.358	10.690	0	167857.844	1756	2992300	9
10	95.364	1765.751	85.976	107.647	85.986	107.598	80.291	102.318	11.369	10.658	11.358	10.690	0	168389.415	1762	3001776	10
11	95.364	1762.732	86.212	107.647	86.224	107.612	80.528	102.318	11.369	10.658	11.358	10.690	0	168101.583	1761	2996645	11
12	95.364	1755.751	86.923	107.884	86.937	107.831	81.239	102.555	11.369	10.658	11.358	10.690	0	167435.773	1749	2984776	12
13	95.364	1748.145	87.397	108.121	87.422	108.081	81.712	102.792	11.369	10.658	11.358	10.690	0	166710.500	1742	2971847	13
14	95.364	1759.102	87.633	108.121	87.641	108.085	81.949	102.792	11.369	10.658	11.358	10.690	0	167755.355	1760	2990473	14
15	95.364	1761.176	87.633	108.121	87.651	108.065	81.949	102.792	11.369	10.658	11.358	10.690	0	167953.152	1757	2993999	15
16	95.364	1757.221	87.633	108.121	87.643	108.079	81.949	102.792	11.369	10.658	11.358	10.690	0	167575.958	1753	2987275	16
17	95.364	1761.112	87.633	108.121	87.673	108.075	81.949	102.792	11.369	10.658	11.358	10.690	0	167947.037	1752	2993890	17
18	95.364	1762.847	87.633	108.121	87.649	108.073	81.949	102.792	11.369	10.658	11.358	10.690	0	168112.522	1755	2996840	18
19	95.364	1771.106	87.633	107.647	87.627	107.612	81.949	102.318	11.369	10.658	11.358	10.690	0	168900.174	1765	3010881	19
20	95.364	1773.158	87.633	107.410	87.648	107.389	81.949	102.081	11.369	10.658	11.358	10.690	0	169095.783	1762	3014368	20
21	95.364	1774.322	87.633	107.410	87.660	107.389	81.949	102.081	11.369	10.658	11.358	10.690	0	169206.854	1773	3016348	21
22	95.364	1773.826	87.633	107.410	87.635	107.395	81.949	102.081	11.369	10.658	11.358	10.690	0	169159.509	1773	3015504	22
23	95.364	1778.399	87.633	107.410	87.657	107.380	81.949	102.081	11.369	10.658	11.358	10.690	0	169595.604	1777	3023278	23
24	95.364	1780.345	87.633	107.410	87.646	107.377	81.949	102.081	11.369	10.658	11.358	10.690	0	169781.228	1773	3026587	24
25	95.364	1774.216	87.633	107.410	87.649	107.384	81.949	102.081	11.369	10.658	11.358	10.690	0	169196.701	1770	3016167	25
26	95.364	1781.504	87.633	107.410	87.648	107.370	81.949	102.081	11.369	10.658	11.358	10.690	0	169891.682	1780	3028556	26
27	95.364	1780.070	87.633	107.410	87.652	107.391	81.949	102.081	11.369	10.658	11.358	10.690	0	169754.974	1776	3026119	27
28	95.364	1772.636	87.633	107.410	87.633	107.371	81.949	102.081	11.369	10.658	11.358	10.690	0	169046.026	1766	3013481	28
29	95.364	1770.133	87.633	107.410	87.659	107.390	81.949	102.081	11.369	10.658	11.358	10.690	0	168807.335	1770	3009226	29
30	95.364	1773.745	87.633	107.410	87.658	107.375	81.949	102.081	11.369	10.658	11.358	10.690	0	169151.824	1772	3015367	30
31	95.364	1773.492	87.633	107.410	87.638	107.367	81.949	102.081	11.369	10.658	11.358	10.690	0	169127.646	1766	3014936	31
32	95.364	1766.265	87.633	107.410	87.646	107.383	81.949	102.081	11.369	10.658	11.358	10.690	0	168438.443	1763	3002650	32
33	95.364	1774.309	87.633	107.410	87.657	107.378	81.949	102.081	11.369	10.658	11.358	10.690	0	169205.564	1770	3016325	33
34	95.364	1764.577	87.633	107.410	87.655	107.375	81.949	102.081	11.369	10.658	11.358	10.690	0	168277.502	1762	2999781	34
35	95.364	1764.458	87.633	107.647	87.646	107.600	81.949	102.318	11.369	10.658	11.358	10.690	0	168266.171	1759	2999579	35
36	95.364	1745.958	87.633	108.121	87.653	108.055	81.949	102.792	11.369	10.658	11.358	10.690	0	166501.877	1738	2968128	36
37	95.364	1748.631	87.633	108.121	87.672	108.063	81.949	102.792	11.369	10.658	11.358	10.690	0	166756.780	1746	2972672	37
38	95.364	1748.470	87.633	108.121	87.666	108.071	81.949	102.792	11.369	10.658	11.358	10.690	0	166741.465	1744	2972399	38
39	95.364	1740.749	87.633	108.121	87.669	108.058	81.949	102.792	11.369	10.658	11.358	10.690	0	166005.141	1733	2959273	39
40	95.364	1745.237	87.633	108.121	87.668	108.084	81.949	102.792	11.369	10.658	11.358	10.690	0	166433.158	1745	2966903	40
41	95.364	1744.262	87.633	108.121	87.668	108.081	81.949	102.792	11.369	10.658	11.358	10.690	0	166340.150	1738	2965245	41
42	95.364	1750.412	87.397	108.121	87.442	108.084	81.712	102.792	11.369	10.658	11.358	10.690	0	166926.640	1749	2975700	42
43	95.364	1747.626	87.397	108.121	87.440	108.079	81.712	102.792	11.369	10.658	11.358	10.690	0	166661.023	1743	2970965	43
44	95.364	1734.548	87.160	108.121	87.208	108.067	81.475	102.792	11.369	10.658	11.358	10.690	0	165413.771	1731	2948731	44
45	95.364	1746.763	87.160	108.121	87.194	108.080	81.475	102.792	11.369	10.658	11.358	10.690	0	166578.673	1741	2969497	45
46	95.364	1751.047	86.923	108.121	86.961	108.074	81.239	102.792	11.369	10.658	11.358	10.690	0	166987.224	1747	2976780	46
47	95.364	1733.269	86.923	108.121	86.967	108.082	81.239	102.792	11.369	10.658	11.358	10.690	0	165291.873	1731	2946558	47
48	95.364	1742.436	86.923	108.121	86.947	108.080	81.239	102.792	11.369	10.658	11.358	10.690	0	166166.082	1740	2962142	48
49	95.364	1759.096	86.923	108.121	86.982	108.088	81.239	102.792	11.369	10.658	11.358	10.690	0	167754.850	1753	2990464	49
50	95.364	1744.322	86.923	108.121	86.955	108.101	81.239	102.792	11.369	10.658	11.358	10.690	0	166345.928	1737	2965348	50
51	95.364	1743.867	86.923	108.121	86.944	108.112	81.239	102.792	11.369	10.658	11.358	10.690	0	166302.509	1742	2964574	51
52	95.364	1740.661	86.923	107.647	86.947	107.625	81.239	102.318	11.369	10.658	11.358	10.690	0	165996.783	1733	2959124	52
53	95.364	1738.164	86.686	107.410	86.699	107.383	81.002	102.081	11.369	10.658	11.358	10.690	0	165758.653	1738	2954879	53
54	95.364	1743.688	86.686	107.410	86.717	107.365	81.002	102.081	11.369	10.658	11.358	10.690	0	166285.400	1740	2964269	54
55	95.364	1756.966	86.686	107.410	86.701	107.374	81.002	102.081	11.369	10.658	11.358	10.690	0	167551.668	1756	2986842	55
56	95.364	1739.354	86.686	107.410	86.697	107.377	81.002	102.081	11.369	10.658	11.358	10.690	0	165872.080	1740	2956901	56
57	95.364	1733.070	86.686	107.410	86.710	107.380	81.002	102.081	11.369	10.658	11.358	10.690	0	165272.856	1727	2946219	57
58	95.364	1742.982	86.686	107.410	86.712	107.370	81.002	102.081	11.369	10.658	11.358	10.690	0	166218.140	1740	2963070	58
59	95.364	1751.674	86.686	107.410	86.708	107.377	81.002	102.081	11.369	10.658	11.358	10.690	0	167047.023	1755	2977846	59
60	95.364	1744.386	86.686	107.410	86.701	107.381	81.002	102.081	11.369	10.658	11.358	10.690	0	166351.987	1736	2965456	60
61	95.364	1735.872	86.923	107.410	86.967	107.392	81.239	102.081	11.369	10.658	11.358	10.690	0	165540.100	1731	2950983	61
