## Supplementary Code 2 for "Engineering combinatorial and dynamic decoders using synthetic immediate-early genes": XY_14-V3-cell_10.txt

	Area	Mean	X	Y	XM	YM	BX	BY	Width	Height	Major	Minor	Angle	IntDen	Median	RawIntDen	Slice
1	110.566	1570.004	105.515	99.357	105.525	99.307	99.713	93.318	11.606	12.079	12.088	11.646	90.000	173589.625	1564	3094477	1
2	110.566	1577.496	104.331	96.042	104.332	96.008	98.528	90.002	11.606	12.079	12.088	11.646	90.000	174418.004	1573	3109244	2
3	110.566	1574.815	104.331	96.042	104.309	96.031	98.528	90.002	11.606	12.079	12.088	11.646	90.000	174121.589	1568	3103960	3
4	110.566	1583.926	104.331	96.042	104.335	96.038	98.528	90.002	11.606	12.079	12.088	11.646	90.000	175129.028	1580	3121919	4
5	110.566	1577.178	104.331	96.042	104.341	96.031	98.528	90.002	11.606	12.079	12.088	11.646	90.000	174382.831	1569	3108617	5
6	110.566	1586.139	104.331	96.042	104.312	96.028	98.528	90.002	11.606	12.079	12.088	11.646	90.000	175373.609	1583	3126279	6
7	110.566	1577.979	104.331	96.042	104.344	96.023	98.528	90.002	11.606	12.079	12.088	11.646	90.000	174471.464	1573	3110197	7
8	110.566	1582.592	104.568	96.042	104.578	96.012	98.765	90.002	11.606	12.079	12.088	11.646	90.000	174981.494	1581	3119289	8
9	110.566	1587.535	104.805	96.042	104.814	96.026	99.002	90.002	11.606	12.079	12.088	11.646	90.000	175527.987	1587	3129031	9
10	110.566	1576.888	105.042	96.042	105.050	96.019	99.239	90.002	11.606	12.079	12.088	11.646	90.000	174350.800	1562	3108046	10
11	110.566	1592.805	105.042	96.042	105.061	96.026	99.239	90.002	11.606	12.079	12.088	11.646	90.000	176110.663	1585	3139418	11
12	110.566	1591.105	105.042	96.042	105.045	95.997	99.239	90.002	11.606	12.079	12.088	11.646	90.000	175922.683	1591	3136067	12
13	110.566	1568.338	105.042	96.042	105.032	96.019	99.239	90.002	11.606	12.079	12.088	11.646	90.000	173405.516	1560	3091195	13
14	110.566	1601.829	105.042	96.042	105.030	96.001	99.239	90.002	11.606	12.079	12.088	11.646	90.000	177108.397	1599	3157204	14
15	110.566	1598.704	105.279	96.042	105.272	96.006	99.476	90.002	11.606	12.079	12.088	11.646	90.000	176762.954	1595	3151046	15
16	110.566	1600.208	105.279	96.042	105.280	96.015	99.476	90.002	11.606	12.079	12.088	11.646	90.000	176929.168	1594	3154009	16
17	110.566	1600.910	105.279	96.042	105.278	96.003	99.476	90.002	11.606	12.079	12.088	11.646	90.000	177006.862	1599	3155394	17
18	110.566	1589.129	105.515	96.042	105.523	96.002	99.713	90.002	11.606	12.079	12.088	11.646	90.000	175704.243	1583	3132173	18
19	110.566	1599.407	105.515	96.042	105.530	95.995	99.713	90.002	11.606	12.079	12.088	11.646	90.000	176840.704	1588	3152432	19
20	110.566	1601.899	105.515	96.042	105.510	96.017	99.713	90.002	11.606	12.079	12.088	11.646	90.000	177116.194	1596	3157343	20
21	110.566	1604.245	105.515	96.042	105.507	96.014	99.713	90.002	11.606	12.079	12.088	11.646	90.000	177375.585	1594	3161967	21
22	110.566	1606.324	105.515	96.042	105.526	96.017	99.713	90.002	11.606	12.079	12.088	11.646	90.000	177605.412	1602	3166064	22
23	110.566	1604.188	106.226	95.805	106.232	95.764	100.423	89.765	11.606	12.079	12.088	11.646	90.000	177369.246	1600	3161854	23
24	110.566	1614.894	106.226	95.805	106.213	95.781	100.423	89.765	11.606	12.079	12.088	11.646	90.000	178552.996	1612	3182956	24
25	110.566	1612.835	106.463	95.805	106.477	95.794	100.660	89.765	11.606	12.079	12.088	11.646	90.000	178325.356	1600	3178898	25
26	110.566	1613.976	106.463	95.568	106.473	95.546	100.660	89.528	11.606	12.079	12.088	11.646	90.000	178451.517	1610	3181147	26
27	110.566	1616.971	106.463	95.568	106.463	95.540	100.660	89.528	11.606	12.079	12.088	11.646	90.000	178782.599	1613	3187049	27
28	110.566	1612.208	106.463	95.568	106.456	95.552	100.660	89.528	11.606	12.079	12.088	11.646	90.000	178255.965	1606	3177661	28
29	110.566	1619.644	106.463	95.568	106.450	95.534	100.660	89.528	11.606	12.079	12.088	11.646	90.000	179078.229	1609	3192319	29
30	110.566	1605.291	106.463	95.568	106.470	95.549	100.660	89.528	11.606	12.079	12.088	11.646	90.000	177491.200	1600	3164028	30
31	110.566	1609.480	106.463	95.568	106.456	95.563	100.660	89.528	11.606	12.079	12.088	11.646	90.000	177954.389	1608	3172285	31
32	110.566	1620.154	106.463	95.568	106.450	95.551	100.660	89.528	11.606	12.079	12.088	11.646	90.000	179134.606	1615	3193324	32
33	110.566	1621.778	106.463	95.568	106.457	95.568	100.660	89.528	11.606	12.079	12.088	11.646	90.000	179314.115	1611	3196524	33
34	110.566	1627.886	106.463	95.568	106.441	95.546	100.660	89.528	11.606	12.079	12.088	11.646	90.000	179989.518	1627	3208564	34
35	110.566	1612.725	106.463	95.568	106.439	95.550	100.660	89.528	11.606	12.079	12.088	11.646	90.000	178313.183	1609	3178681	35
36	110.566	1621.303	106.463	95.568	106.449	95.532	100.660	89.528	11.606	12.079	12.088	11.646	90.000	179261.664	1614	3195589	36
37	110.566	1624.357	106.463	95.568	106.439	95.558	100.660	89.528	11.606	12.079	12.088	11.646	90.000	179599.310	1623	3201608	37
38	110.566	1619.734	106.463	95.331	106.429	95.332	100.660	89.291	11.606	12.079	12.088	11.646	90.000	179088.158	1615	3192496	38
39	110.566	1629.005	106.463	95.094	106.438	95.090	100.660	89.055	11.606	12.079	12.088	11.646	90.000	180113.211	1626	3210769	39
40	110.566	1625.228	106.463	94.384	106.429	94.365	100.660	88.344	11.606	12.079	12.088	11.646	90.000	179695.572	1614	3203324	40
41	110.566	1617.494	106.463	93.673	106.442	93.645	100.660	87.633	11.606	12.079	12.088	11.646	90.000	178840.491	1616	3188081	41
42	110.566	1627.936	106.700	93.436	106.667	93.408	100.897	87.397	11.606	12.079	12.088	11.646	90.000	179995.015	1619	3208662	42
43	110.566	1637.732	106.700	93.436	106.679	93.419	100.897	87.397	11.606	12.079	12.088	11.646	90.000	181078.128	1638	3227970	43
44	110.566	1626.169	106.937	93.199	106.904	93.178	101.134	87.160	11.606	12.079	12.088	11.646	90.000	179799.631	1620	3205179	44
45	110.566	1628.557	106.937	93.199	106.883	93.162	101.134	87.160	11.606	12.079	12.088	11.646	90.000	180063.621	1624	3209885	45
46	110.566	1618.995	106.937	93.199	106.918	93.169	101.134	87.160	11.606	12.079	12.088	11.646	90.000	179006.481	1613	3191040	46
47	110.566	1620.427	106.937	92.726	106.916	92.698	101.134	86.686	11.606	12.079	12.088	11.646	90.000	179164.786	1607	3193862	47
48	110.566	1629.059	106.937	92.726	106.903	92.685	101.134	86.686	11.606	12.079	12.088	11.646	90.000	180119.213	1624	3210876	48
49	110.566	1638.227	106.937	92.726	106.909	92.691	101.134	86.686	11.606	12.079	12.088	11.646	90.000	181132.879	1628	3228946	49
50	110.566	1632.652	106.937	92.726	106.913	92.691	101.134	86.686	11.606	12.079	12.088	11.646	90.000	180516.489	1628	3217958	50
51	110.566	1623.400	106.937	92.726	106.908	92.701	101.134	86.686	11.606	12.079	12.088	11.646	90.000	179493.512	1618	3199722	51
52	110.566	1631.670	106.937	92.726	106.895	92.680	101.134	86.686	11.606	12.079	12.088	11.646	90.000	180407.886	1623	3216022	52
53	110.566	1617.776	106.937	92.726	106.906	92.710	101.134	86.686	11.606	12.079	12.088	11.646	90.000	178871.625	1615	3188636	53
54	110.566	1619.375	106.937	92.726	106.898	92.718	101.134	86.686	11.606	12.079	12.088	11.646	90.000	179048.497	1609	3191789	54
55	110.566	1618.837	106.937	92.726	106.899	92.721	101.134	86.686	11.606	12.079	12.088	11.646	90.000	178988.979	1616	3190728	55
56	110.566	1627.889	106.937	92.726	106.888	92.725	101.134	86.686	11.606	12.079	12.088	11.646	90.000	179989.854	1623	3208570	56
57	110.566	1622.060	106.937	92.252	106.895	92.258	101.134	86.212	11.606	12.079	12.088	11.646	90.000	179345.304	1617	3197080	57
58	110.566	1620.036	106.937	91.068	106.892	91.062	101.134	85.028	11.606	12.079	12.088	11.646	90.000	179121.535	1609	3193091	58
59	110.566	1623.755	107.410	90.594	107.379	90.583	101.607	84.554	11.606	12.079	12.088	11.646	90.000	179532.723	1623	3200421	59
60	110.566	1627.478	107.647	90.120	107.607	90.108	101.844	84.081	11.606	12.079	12.088	11.646	90.000	179944.360	1624	3207759	60
61	110.566	1618.087	107.647	88.936	107.604	88.928	101.844	82.897	11.606	12.079	12.088	11.646	90.000	178906.012	1610	3189249	61
