## Supplementary Code 2 for "Engineering combinatorial and dynamic decoders using synthetic immediate-early genes": XY_15-V3-cell_1.txt

	Area	Mean	X	Y	XM	YM	BX	BY	Width	Height	Major	Minor	Angle	IntDen	Median	RawIntDen	Slice
1	132.220	1997.791	15.513	61.462	15.509	61.448	9.474	54.475	12.079	13.974	13.986	12.037	90.000	264147.314	1997	4708794	1
2	132.220	2014.623	15.513	61.462	15.509	61.419	9.474	54.475	12.079	13.974	13.986	12.037	90.000	266372.778	2010	4748466	2
3	132.220	2002.492	15.513	62.646	15.480	62.649	9.474	55.659	12.079	13.974	13.986	12.037	90.000	264768.864	2001	4719874	3
4	132.220	2023.059	15.277	63.830	15.278	63.827	9.237	56.843	12.079	13.974	13.986	12.037	90.000	267488.146	2023	4768349	4
5	132.220	2008.579	15.277	63.830	15.283	63.820	9.237	56.843	12.079	13.974	13.986	12.037	90.000	265573.682	2003	4734221	5
6	132.220	2018.759	15.277	63.830	15.278	63.824	9.237	56.843	12.079	13.974	13.986	12.037	90.000	266919.607	2018	4758214	6
7	132.220	2024.695	15.277	65.488	15.290	65.493	9.237	58.501	12.079	13.974	13.986	12.037	90.000	267704.511	2029	4772206	7
8	132.220	2034.548	15.040	66.436	15.055	66.463	9.000	59.449	12.079	13.974	13.986	12.037	90.000	269007.298	2038	4795430	8
9	132.220	2041.873	15.040	66.672	15.044	66.713	9.000	59.685	12.079	13.974	13.986	12.037	90.000	269975.750	2044	4812694	9
10	132.220	2035.662	15.040	66.672	15.035	66.688	9.000	59.685	12.079	13.974	13.986	12.037	90.000	269154.552	2031	4798055	10
11	132.220	2025.860	15.040	66.672	15.051	66.701	9.000	59.685	12.079	13.974	13.986	12.037	90.000	267858.608	2024	4774953	11
12	132.220	2025.765	15.040	68.094	15.072	68.137	9.000	61.107	12.079	13.974	13.986	12.037	90.000	267845.987	2023	4774728	12
13	132.220	2040.183	15.040	69.752	15.061	69.793	9.000	62.765	12.079	13.974	13.986	12.037	90.000	269752.373	2041	4808712	13
14	132.220	2056.983	15.040	70.699	15.073	70.751	9.000	63.712	12.079	13.974	13.986	12.037	90.000	271973.686	2054	4848310	14
15	132.220	2038.993	15.040	70.699	15.053	70.767	9.000	63.712	12.079	13.974	13.986	12.037	90.000	269594.966	2036	4805906	15
16	132.220	2039.392	15.040	70.699	15.045	70.739	9.000	63.712	12.079	13.974	13.986	12.037	90.000	269647.697	2041	4806846	16
17	132.220	2032.216	15.040	70.699	15.024	70.725	9.000	63.712	12.079	13.974	13.986	12.037	90.000	268698.935	2030	4789933	17
18	132.220	2029.582	15.040	72.120	15.047	72.145	9.000	65.133	12.079	13.974	13.986	12.037	90.000	268350.688	2031	4783725	18
19	132.220	2021.455	15.277	72.831	15.277	72.887	9.237	65.844	12.079	13.974	13.986	12.037	90.000	267276.157	2021	4764570	19
20	132.220	2035.015	15.277	73.067	15.309	73.118	9.237	66.080	12.079	13.974	13.986	12.037	90.000	269069.061	2036	4796531	20
21	132.220	2021.889	15.277	73.067	15.274	73.113	9.237	66.080	12.079	13.974	13.986	12.037	90.000	267333.488	2030	4765592	21
22	132.220	2024.539	14.803	73.778	14.830	73.817	8.763	66.791	12.079	13.974	13.986	12.037	90.000	267683.867	2026	4771838	22
23	132.220	2033.428	14.803	74.252	14.839	74.295	8.763	67.265	12.079	13.974	13.986	12.037	90.000	268859.147	2034	4792789	23
24	132.220	2032.301	14.803	74.488	14.864	74.507	8.763	67.501	12.079	13.974	13.986	12.037	90.000	268710.155	2032	4790133	24
25	132.220	2029.125	14.803	74.488	14.840	74.510	8.763	67.501	12.079	13.974	13.986	12.037	90.000	268290.272	2024	4782648	25
26	132.220	2045.322	14.803	74.488	14.861	74.510	8.763	67.501	12.079	13.974	13.986	12.037	90.000	270431.815	2045	4820824	26
27	132.220	2039.471	14.803	74.252	14.855	74.297	8.763	67.265	12.079	13.974	13.986	12.037	90.000	269658.187	2041	4807033	27
28	132.220	2015.843	14.566	74.252	14.623	74.288	8.526	67.265	12.079	13.974	13.986	12.037	90.000	266534.168	2009	4751343	28
29	132.220	2003.574	14.566	74.252	14.633	74.260	8.526	67.265	12.079	13.974	13.986	12.037	90.000	264911.854	1997	4722423	29
30	132.220	2003.670	14.566	74.252	14.616	74.266	8.526	67.265	12.079	13.974	13.986	12.037	90.000	264924.644	1998	4722651	30
31	132.220	1988.700	14.566	74.252	14.604	74.257	8.526	67.265	12.079	13.974	13.986	12.037	90.000	262945.220	1979	4687365	31
32	132.220	1973.232	14.566	75.199	14.626	75.177	8.526	68.212	12.079	13.974	13.986	12.037	90.000	260900.050	1969	4650907	32
33	132.220	1981.476	14.803	76.146	14.878	76.114	8.763	69.159	12.079	13.974	13.986	12.037	90.000	261990.119	1983	4670339	33
34	132.220	1979.158	15.750	76.857	15.753	76.872	9.711	69.870	12.079	13.974	13.986	12.037	90.000	261683.663	1978	4664876	34
35	132.220	1973.055	15.987	78.515	16.004	78.532	9.948	71.528	12.079	13.974	13.986	12.037	90.000	260876.714	1974	4650491	35
36	132.220	1967.400	15.987	79.462	16.008	79.470	9.948	72.475	12.079	13.974	13.986	12.037	90.000	260129.002	1968	4637162	36
37	132.220	1947.707	15.987	79.462	15.996	79.465	9.948	72.475	12.079	13.974	13.986	12.037	90.000	257525.223	1944	4590746	37
38	132.220	1947.982	16.224	81.120	16.212	81.122	10.184	74.133	12.079	13.974	13.986	12.037	90.000	257561.517	1948	4591393	38
39	132.220	1951.046	16.461	82.541	16.454	82.532	10.421	75.554	12.079	13.974	13.986	12.037	90.000	257966.647	1948	4598615	39
40	132.220	1921.363	16.698	83.489	16.656	83.484	10.658	76.502	12.079	13.974	13.986	12.037	90.000	254042.017	1922	4528653	40
41	132.220	1912.727	17.171	86.094	17.107	86.142	11.132	79.107	12.079	13.974	13.986	12.037	90.000	252900.114	1921	4508297	41
42	132.220	1907.772	17.171	87.278	17.140	87.295	11.132	80.291	12.079	13.974	13.986	12.037	90.000	252244.962	1914	4496618	42
43	132.220	1912.605	17.171	87.278	17.166	87.290	11.132	80.291	12.079	13.974	13.986	12.037	90.000	252883.959	1912	4508009	43
44	132.220	1901.507	17.171	87.278	17.170	87.291	11.132	80.291	12.079	13.974	13.986	12.037	90.000	251416.640	1899	4481852	44
45	132.220	1899.428	17.171	87.278	17.188	87.271	11.132	80.291	12.079	13.974	13.986	12.037	90.000	251141.711	1896	4476951	45
46	132.220	1899.752	17.171	87.278	17.179	87.258	11.132	80.291	12.079	13.974	13.986	12.037	90.000	251184.568	1901	4477715	46
47	132.220	1909.597	17.171	87.278	17.185	87.280	11.132	80.291	12.079	13.974	13.986	12.037	90.000	252486.346	1909	4500921	47
48	132.220	1897.038	17.171	87.278	17.194	87.305	11.132	80.291	12.079	13.974	13.986	12.037	90.000	250825.775	1901	4471319	48
49	132.220	1909.767	17.171	87.278	17.185	87.311	11.132	80.291	12.079	13.974	13.986	12.037	90.000	252508.785	1914	4501321	49
50	132.220	1898.716	17.171	87.278	17.196	87.310	11.132	80.291	12.079	13.974	13.986	12.037	90.000	251047.580	1895	4475273	50
51	132.220	1905.496	17.171	87.278	17.190	87.296	11.132	80.291	12.079	13.974	13.986	12.037	90.000	251944.060	1904	4491254	51
52	132.220	1888.899	17.171	87.278	17.201	87.312	11.132	80.291	12.079	13.974	13.986	12.037	90.000	249749.561	1885	4452134	52
53	132.220	1894.252	17.171	87.278	17.225	87.294	11.132	80.291	12.079	13.974	13.986	12.037	90.000	250457.332	1891	4464751	53
54	132.220	1882.569	17.171	87.278	17.198	87.300	11.132	80.291	12.079	13.974	13.986	12.037	90.000	248912.712	1874	4437216	54
55	132.220	1880.221	17.408	87.752	17.432	87.751	11.369	80.765	12.079	13.974	13.986	12.037	90.000	248602.274	1874	4431682	55
56	132.220	1871.317	18.829	88.699	18.751	88.733	12.790	81.712	12.079	13.974	13.986	12.037	90.000	247424.975	1879	4410695	56
57	132.220	1888.673	18.829	88.699	18.788	88.721	12.790	81.712	12.079	13.974	13.986	12.037	90.000	249719.718	1882	4451602	57
58	132.220	1888.168	18.829	88.699	18.797	88.727	12.790	81.712	12.079	13.974	13.986	12.037	90.000	249652.907	1884	4450411	58
59	132.220	1896.536	18.829	88.699	18.847	88.700	12.790	81.712	12.079	13.974	13.986	12.037	90.000	250759.356	1888	4470135	59
60	132.220	1882.868	18.593	88.699	18.636	88.712	12.553	81.712	12.079	13.974	13.986	12.037	90.000	248952.204	1878	4437920	60
61	132.220	1885.674	18.593	88.699	18.661	88.729	12.553	81.712	12.079	13.974	13.986	12.037	90.000	249323.227	1880	4444534	61
