## Supplementary Code 2 for "Engineering combinatorial and dynamic decoders using synthetic immediate-early genes": XY_15-V3-cell_2.txt

	Area	Mean	X	Y	XM	YM	BX	BY	Width	Height	Major	Minor	Angle	IntDen	Median	RawIntDen	Slice
1	108.266	1576.197	19.185	17.171	19.208	17.202	13.263	11.369	11.842	11.606	11.851	11.632	0	170649.266	1570	3042061	1
2	108.266	1583.763	19.185	17.171	19.193	17.212	13.263	11.369	11.842	11.606	11.851	11.632	0	171468.333	1581	3056662	2
3	108.266	1576.360	19.185	17.171	19.211	17.219	13.263	11.369	11.842	11.606	11.851	11.632	0	170666.824	1566	3042374	3
4	108.266	1576.601	18.948	17.645	18.970	17.675	13.027	11.842	11.842	11.606	11.851	11.632	0	170692.965	1570	3042840	4
5	108.266	1575.167	18.474	17.882	18.502	17.923	12.553	12.079	11.842	11.606	11.851	11.632	0	170537.690	1569	3040072	5
6	108.266	1586.009	18.000	18.356	18.025	18.396	12.079	12.553	11.842	11.606	11.851	11.632	0	171711.511	1579	3060997	6
7	108.266	1573.640	17.764	18.829	17.784	18.871	11.842	13.027	11.842	11.606	11.851	11.632	0	170372.430	1574	3037126	7
8	108.266	1578.032	17.764	19.303	17.798	19.351	11.842	13.500	11.842	11.606	11.851	11.632	0	170847.848	1570	3045601	8
9	108.266	1580.292	17.764	19.303	17.816	19.328	11.842	13.500	11.842	11.606	11.851	11.632	0	171092.542	1574	3049963	9
10	108.266	1581.447	17.764	19.303	17.781	19.338	11.842	13.500	11.842	11.606	11.851	11.632	0	171217.637	1574	3052193	10
11	108.266	1588.230	17.764	19.303	17.776	19.354	11.842	13.500	11.842	11.606	11.851	11.632	0	171951.997	1583	3065284	11
12	108.266	1568.381	17.764	19.303	17.789	19.335	11.842	13.500	11.842	11.606	11.851	11.632	0	169802.993	1565	3026975	12
13	108.266	1570.434	17.527	19.303	17.545	19.339	11.606	13.500	11.842	11.606	11.851	11.632	0	170025.304	1566	3030938	13
14	108.266	1588.729	17.527	19.303	17.540	19.314	11.606	13.500	11.842	11.606	11.851	11.632	0	172006.019	1588	3066247	14
15	108.266	1565.896	17.290	19.303	17.303	19.295	11.369	13.500	11.842	11.606	11.851	11.632	0	169534.010	1557	3022180	15
16	108.266	1571.368	17.290	19.303	17.311	19.305	11.369	13.500	11.842	11.606	11.851	11.632	0	170126.390	1566	3032740	16
17	108.266	1574.466	17.290	19.777	17.283	19.788	11.369	13.974	11.842	11.606	11.851	11.632	0	170461.848	1572	3038720	17
18	108.266	1565.014	17.764	21.198	17.763	21.191	11.842	15.395	11.842	11.606	11.851	11.632	0	169438.477	1558	3020477	18
19	108.266	1563.736	17.764	21.435	17.756	21.434	11.842	15.632	11.842	11.606	11.851	11.632	0	169300.087	1558	3018010	19
20	108.266	1573.255	17.764	21.435	17.764	21.409	11.842	15.632	11.842	11.606	11.851	11.632	0	170330.694	1570	3036382	20
21	108.266	1555.869	17.764	21.908	17.764	21.900	11.842	16.106	11.842	11.606	11.851	11.632	0	168448.372	1549	3002827	21
22	108.266	1558.224	17.764	22.619	17.781	22.623	11.842	16.816	11.842	11.606	11.851	11.632	0	168703.331	1554	3007372	22
23	108.266	1561.970	17.764	23.329	17.754	23.320	11.842	17.527	11.842	11.606	11.851	11.632	0	169108.966	1555	3014603	23
24	108.266	1578.897	17.764	24.040	17.763	24.054	11.842	18.237	11.842	11.606	11.851	11.632	0	170941.586	1575	3047272	24
25	108.266	1569.919	18.000	25.935	18.016	25.955	12.079	20.132	11.842	11.606	11.851	11.632	0	169969.544	1561	3029944	25
26	108.266	1575.208	18.000	26.645	17.998	26.685	12.079	20.843	11.842	11.606	11.851	11.632	0	170542.178	1569	3040152	26
27	108.266	1582.474	18.000	26.645	18.006	26.661	12.079	20.843	11.842	11.606	11.851	11.632	0	171328.820	1572	3054175	27
28	108.266	1577.834	18.000	26.645	18.013	26.671	12.079	20.843	11.842	11.606	11.851	11.632	0	170826.419	1569	3045219	28
29	108.266	1568.208	18.000	26.645	18.016	26.660	12.079	20.843	11.842	11.606	11.851	11.632	0	169784.257	1562	3026641	29
30	108.266	1570.596	18.000	27.119	17.999	27.129	12.079	21.316	11.842	11.606	11.851	11.632	0	170042.862	1563	3031251	30
31	108.266	1571.628	18.000	28.066	18.029	28.080	12.079	22.264	11.842	11.606	11.851	11.632	0	170154.550	1565	3033242	31
32	108.266	1567.001	18.000	28.540	17.998	28.554	12.079	22.737	11.842	11.606	11.851	11.632	0	169653.608	1563	3024312	32
33	108.266	1561.588	18.000	28.540	18.005	28.555	12.079	22.737	11.842	11.606	11.851	11.632	0	169067.511	1554	3013864	33
34	108.266	1571.319	18.000	28.540	18.009	28.544	12.079	22.737	11.842	11.606	11.851	11.632	0	170121.061	1573	3032645	34
35	108.266	1578.963	18.000	29.014	18.003	29.024	12.079	23.211	11.842	11.606	11.851	11.632	0	170948.710	1566	3047399	35
36	108.266	1579.483	18.237	29.961	18.234	30.003	12.316	24.158	11.842	11.606	11.851	11.632	0	171004.975	1575	3048402	36
37	108.266	1583.859	18.237	30.198	18.249	30.241	12.316	24.395	11.842	11.606	11.851	11.632	0	171478.711	1575	3056847	37
38	108.266	1580.282	18.237	30.435	18.238	30.458	12.316	24.632	11.842	11.606	11.851	11.632	0	171091.476	1578	3049944	38
39	108.266	1577.034	18.237	30.435	18.256	30.453	12.316	24.632	11.842	11.606	11.851	11.632	0	170739.806	1573	3043675	39
40	108.266	1578.034	18.237	30.672	18.249	30.688	12.316	24.869	11.842	11.606	11.851	11.632	0	170848.129	1574	3045606	40
41	108.266	1579.902	18.237	30.909	18.240	30.907	12.316	25.106	11.842	11.606	11.851	11.632	0	171050.301	1577	3049210	41
42	108.266	1582.065	18.237	31.145	18.234	31.140	12.316	25.343	11.842	11.606	11.851	11.632	0	171284.504	1582	3053385	42
43	108.266	1579.907	18.237	31.619	18.264	31.609	12.316	25.816	11.842	11.606	11.851	11.632	0	171050.862	1575	3049220	43
44	108.266	1574.330	18.237	32.093	18.251	32.094	12.316	26.290	11.842	11.606	11.851	11.632	0	170447.038	1565	3038456	44
45	108.266	1573.462	18.237	32.330	18.252	32.332	12.316	26.527	11.842	11.606	11.851	11.632	0	170353.132	1560	3036782	45
46	108.266	1577.102	18.237	32.330	18.244	32.337	12.316	26.527	11.842	11.606	11.851	11.632	0	170747.211	1575	3043807	46
47	108.266	1566.933	18.237	33.040	18.234	33.056	12.316	27.237	11.842	11.606	11.851	11.632	0	169646.259	1558	3024181	47
48	108.266	1585.693	18.237	33.277	18.237	33.281	12.316	27.474	11.842	11.606	11.851	11.632	0	171677.292	1585	3060387	48
49	108.266	1593.113	18.237	33.514	18.233	33.525	12.316	27.711	11.842	11.606	11.851	11.632	0	172480.708	1588	3074709	49
50	108.266	1588.357	18.237	33.514	18.236	33.515	12.316	27.711	11.842	11.606	11.851	11.632	0	171965.741	1582	3065529	50
51	108.266	1593.879	18.237	33.514	18.244	33.518	12.316	27.711	11.842	11.606	11.851	11.632	0	172563.563	1592	3076186	51
52	108.266	1594.133	18.237	33.751	18.224	33.764	12.316	27.948	11.842	11.606	11.851	11.632	0	172591.106	1587	3076677	52
53	108.266	1586.610	18.474	34.461	18.477	34.480	12.553	28.659	11.842	11.606	11.851	11.632	0	171776.640	1575	3062158	53
54	108.266	1589.412	18.711	35.172	18.707	35.194	12.790	29.369	11.842	11.606	11.851	11.632	0	172079.954	1583	3067565	54
55	108.266	1594.703	18.711	35.172	18.730	35.183	12.790	29.369	11.842	11.606	11.851	11.632	0	172652.812	1588	3077777	55
56	108.266	1582.648	18.711	35.172	18.703	35.203	12.790	29.369	11.842	11.606	11.851	11.632	0	171347.669	1574	3054511	56
57	108.266	1590.781	18.711	35.172	18.717	35.195	12.790	29.369	11.842	11.606	11.851	11.632	0	172228.217	1592	3070208	57
58	108.266	1589.493	18.948	34.224	18.954	34.240	13.027	28.422	11.842	11.606	11.851	11.632	0	172088.761	1585	3067722	58
59	108.266	1596.277	19.185	34.224	19.195	34.241	13.263	28.422	11.842	11.606	11.851	11.632	0	172823.178	1589	3080814	59
60	108.266	1616.297	19.421	34.224	19.433	34.218	13.500	28.422	11.842	11.606	11.851	11.632	0	174990.750	1609	3119454	60
61	108.266	1616.342	19.658	34.461	19.656	34.444	13.737	28.659	11.842	11.606	11.851	11.632	0	174995.630	1612	3119541	61
