## Supplementary Code 2 for "Engineering combinatorial and dynamic decoders using synthetic immediate-early genes": XY_15-V3-cell_3.txt

	Area	Mean	X	Y	XM	YM	BX	BY	Width	Height	Major	Minor	Angle	IntDen	Median	RawIntDen	Slice
1	108.379	1627.728	30.909	75.317	30.948	75.305	26.053	68.212	9.711	14.211	14.191	9.724	90.000	176410.892	1617	3144770	1
2	108.379	1640.928	30.909	75.317	30.940	75.297	26.053	68.212	9.711	14.211	14.191	9.724	90.000	177841.523	1631	3170273	2
3	108.379	1629.415	30.909	75.554	30.952	75.536	26.053	68.449	9.711	14.211	14.191	9.724	90.000	176593.710	1622	3148029	3
4	108.379	1630.304	30.909	75.791	30.956	75.768	26.053	68.686	9.711	14.211	14.191	9.724	90.000	176690.084	1621	3149747	4
5	108.379	1632.409	30.672	75.791	30.700	75.786	25.816	68.686	9.711	14.211	14.191	9.724	90.000	176918.285	1628	3153815	5
6	108.379	1628.192	30.435	76.028	30.457	76.014	25.579	68.923	9.711	14.211	14.191	9.724	90.000	176461.210	1619	3145667	6
7	108.379	1634.031	30.435	76.028	30.460	76.019	25.579	68.923	9.711	14.211	14.191	9.724	90.000	177094.036	1631	3156948	7
8	108.379	1621.443	30.435	76.028	30.443	76.012	25.579	68.923	9.711	14.211	14.191	9.724	90.000	175729.767	1618	3132628	8
9	108.379	1633.917	30.435	76.028	30.448	76.025	25.579	68.923	9.711	14.211	14.191	9.724	90.000	177081.638	1627	3156727	9
10	108.379	1632.490	30.435	76.028	30.446	76.028	25.579	68.923	9.711	14.211	14.191	9.724	90.000	176926.980	1631	3153970	10
11	108.379	1624.780	30.435	76.028	30.453	76.024	25.579	68.923	9.711	14.211	14.191	9.724	90.000	176091.421	1613	3139075	11
12	108.379	1617.714	30.435	76.028	30.457	76.023	25.579	68.923	9.711	14.211	14.191	9.724	90.000	175325.647	1609	3125424	12
13	108.379	1624.478	30.435	76.028	30.445	76.014	25.579	68.923	9.711	14.211	14.191	9.724	90.000	176058.717	1620	3138492	13
14	108.379	1638.821	30.435	76.028	30.456	76.030	25.579	68.923	9.711	14.211	14.191	9.724	90.000	177613.210	1636	3166203	14
15	108.379	1629.186	30.435	75.317	30.438	75.304	25.579	68.212	9.711	14.211	14.191	9.724	90.000	176568.972	1623	3147588	15
16	108.379	1638.687	30.435	74.607	30.438	74.596	25.579	67.501	9.711	14.211	14.191	9.724	90.000	177598.681	1635	3165944	16
17	108.379	1633.661	30.672	74.370	30.676	74.378	25.816	67.265	9.711	14.211	14.191	9.724	90.000	177053.927	1632	3156233	17
18	108.379	1631.140	30.672	74.370	30.676	74.366	25.816	67.265	9.711	14.211	14.191	9.724	90.000	176780.680	1629	3151362	18
19	108.379	1630.598	30.909	74.133	30.933	74.127	26.053	67.028	9.711	14.211	14.191	9.724	90.000	176721.947	1627	3150315	19
20	108.379	1644.188	30.909	73.423	30.927	73.398	26.053	66.317	9.711	14.211	14.191	9.724	90.000	178194.819	1637	3176571	20
21	108.379	1643.513	30.909	72.712	30.927	72.697	26.053	65.607	9.711	14.211	14.191	9.724	90.000	178121.725	1641	3175268	21
22	108.379	1646.062	30.672	72.238	30.673	72.221	25.816	65.133	9.711	14.211	14.191	9.724	90.000	178397.889	1635	3180191	22
23	108.379	1645.436	30.435	72.002	30.439	71.990	25.579	64.896	9.711	14.211	14.191	9.724	90.000	178330.124	1638	3178983	23
24	108.379	1635.803	30.198	72.002	30.201	71.973	25.343	64.896	9.711	14.211	14.191	9.724	90.000	177286.054	1623	3160371	24
25	108.379	1643.210	30.198	72.002	30.205	71.948	25.343	64.896	9.711	14.211	14.191	9.724	90.000	178088.797	1637	3174681	25
26	108.379	1655.205	30.198	72.002	30.202	71.958	25.343	64.896	9.711	14.211	14.191	9.724	90.000	179388.835	1644	3197856	26
27	108.379	1651.299	30.198	72.002	30.195	71.961	25.343	64.896	9.711	14.211	14.191	9.724	90.000	178965.530	1640	3190310	27
28	108.379	1650.799	30.198	72.002	30.197	71.954	25.343	64.896	9.711	14.211	14.191	9.724	90.000	178911.285	1645	3189343	28
29	108.379	1642.677	30.198	72.002	30.207	71.946	25.343	64.896	9.711	14.211	14.191	9.724	90.000	178031.017	1640	3173651	29
30	108.379	1639.145	30.198	72.002	30.203	71.977	25.343	64.896	9.711	14.211	14.191	9.724	90.000	177648.270	1632	3166828	30
31	108.379	1643.657	30.198	72.712	30.206	72.663	25.343	65.607	9.711	14.211	14.191	9.724	90.000	178137.264	1637	3175545	31
32	108.379	1637.269	30.198	72.949	30.210	72.892	25.343	65.844	9.711	14.211	14.191	9.724	90.000	177444.976	1629	3163204	32
33	108.379	1644.300	30.198	72.949	30.205	72.897	25.343	65.844	9.711	14.211	14.191	9.724	90.000	178206.936	1632	3176787	33
34	108.379	1636.684	30.198	73.186	30.216	73.130	25.343	66.080	9.711	14.211	14.191	9.724	90.000	177381.531	1632	3162073	34
35	108.379	1644.833	30.198	73.186	30.216	73.145	25.343	66.080	9.711	14.211	14.191	9.724	90.000	178264.716	1639	3177817	35
36	108.379	1640.418	30.198	73.423	30.233	73.384	25.343	66.317	9.711	14.211	14.191	9.724	90.000	177786.212	1629	3169287	36
37	108.379	1638.150	30.198	73.659	30.219	73.635	25.343	66.554	9.711	14.211	14.191	9.724	90.000	177540.396	1633	3164905	37
38	108.379	1636.601	30.198	73.659	30.225	73.634	25.343	66.554	9.711	14.211	14.191	9.724	90.000	177372.612	1634	3161914	38
39	108.379	1635.935	30.198	73.659	30.225	73.619	25.343	66.554	9.711	14.211	14.191	9.724	90.000	177300.359	1631	3160626	39
40	108.379	1626.982	30.198	73.659	30.221	73.630	25.343	66.554	9.711	14.211	14.191	9.724	90.000	176330.112	1619	3143330	40
41	108.379	1627.310	30.198	73.896	30.222	73.872	25.343	66.791	9.711	14.211	14.191	9.724	90.000	176365.565	1619	3143962	41
42	108.379	1641.554	30.198	74.133	30.223	74.096	25.343	67.028	9.711	14.211	14.191	9.724	90.000	177909.400	1632	3171483	42
43	108.379	1625.309	30.198	74.133	30.220	74.116	25.343	67.028	9.711	14.211	14.191	9.724	90.000	176148.752	1625	3140097	43
44	108.379	1620.456	30.198	74.133	30.218	74.106	25.343	67.028	9.711	14.211	14.191	9.724	90.000	175622.790	1612	3130721	44
45	108.379	1626.952	30.198	74.370	30.210	74.368	25.343	67.265	9.711	14.211	14.191	9.724	90.000	176326.859	1621	3143272	45
46	108.379	1610.516	30.198	74.370	30.205	74.368	25.343	67.265	9.711	14.211	14.191	9.724	90.000	174545.511	1605	3111517	46
47	108.379	1617.318	30.672	74.844	30.695	74.832	25.816	67.738	9.711	14.211	14.191	9.724	90.000	175282.733	1615	3124659	47
48	108.379	1609.465	30.672	75.081	30.679	75.062	25.816	67.975	9.711	14.211	14.191	9.724	90.000	174431.579	1605	3109486	48
49	108.379	1611.375	30.909	75.081	30.912	75.076	26.053	67.975	9.711	14.211	14.191	9.724	90.000	174638.632	1606	3113177	49
50	108.379	1624.474	30.909	75.081	30.907	75.098	26.053	67.975	9.711	14.211	14.191	9.724	90.000	176058.212	1614	3138483	50
51	108.379	1619.310	30.909	75.317	30.897	75.299	26.053	68.212	9.711	14.211	14.191	9.724	90.000	175498.536	1611	3128506	51
52	108.379	1615.148	31.145	75.317	31.133	75.317	26.290	68.212	9.711	14.211	14.191	9.724	90.000	175047.464	1614	3120465	52
53	108.379	1621.883	31.145	74.133	31.130	74.110	26.290	67.028	9.711	14.211	14.191	9.724	90.000	175777.393	1614	3133477	53
54	108.379	1613.270	31.145	74.133	31.135	74.106	26.290	67.028	9.711	14.211	14.191	9.724	90.000	174843.945	1607	3116837	54
55	108.379	1629.805	31.619	74.133	31.618	74.107	26.764	67.028	9.711	14.211	14.191	9.724	90.000	176636.063	1622	3148784	55
56	108.379	1611.640	31.856	74.133	31.847	74.105	27.001	67.028	9.711	14.211	14.191	9.724	90.000	174667.297	1600	3113688	56
57	108.379	1613.571	31.856	74.133	31.851	74.083	27.001	67.028	9.711	14.211	14.191	9.724	90.000	174876.650	1603	3117420	57
58	108.379	1624.680	32.093	74.133	32.108	74.083	27.237	67.028	9.711	14.211	14.191	9.724	90.000	176080.539	1617	3138881	58
59	108.379	1627.501	32.093	74.133	32.109	74.113	27.237	67.028	9.711	14.211	14.191	9.724	90.000	176386.265	1620	3144331	59
60	108.379	1633.436	32.330	75.081	32.342	75.025	27.474	67.975	9.711	14.211	14.191	9.724	90.000	177029.525	1629	3155798	60
61	108.379	1612.903	33.751	77.686	33.752	77.669	28.895	70.580	9.711	14.211	14.191	9.724	90.000	174804.173	1612	3116128	61
