## Supplementary Code 2 for "Engineering combinatorial and dynamic decoders using synthetic immediate-early genes": XY_15-V3-cell_4.txt

	Area	Mean	X	Y	XM	YM	BX	BY	Width	Height	Major	Minor	Angle	IntDen	Median	RawIntDen	Slice
1	150.002	3231.469	42.040	56.133	42.008	56.054	35.527	48.791	13.027	14.685	14.651	13.036	90.000	484727.767	3241	8640948	1
2	150.002	3250.044	42.040	56.133	42.006	56.055	35.527	48.791	13.027	14.685	14.651	13.036	90.000	487514.085	3257	8690618	2
3	150.002	3270.007	42.040	56.133	42.025	56.074	35.527	48.791	13.027	14.685	14.651	13.036	90.000	490508.577	3281	8743999	3
4	150.002	3275.570	42.040	56.133	42.020	56.072	35.527	48.791	13.027	14.685	14.651	13.036	90.000	491342.958	3278	8758873	4
5	150.002	3275.768	41.804	56.133	41.762	56.084	35.290	48.791	13.027	14.685	14.651	13.036	90.000	491372.689	3278	8759403	5
6	150.002	3291.059	41.804	56.133	41.763	56.099	35.290	48.791	13.027	14.685	14.651	13.036	90.000	493666.423	3292	8800292	6
7	150.002	3321.448	41.804	56.133	41.749	56.082	35.290	48.791	13.027	14.685	14.651	13.036	90.000	498224.832	3330	8881552	7
8	150.002	3323.941	41.804	56.133	41.744	56.103	35.290	48.791	13.027	14.685	14.651	13.036	90.000	498598.828	3331	8888219	8
9	150.002	3331.031	42.040	56.133	41.975	56.108	35.527	48.791	13.027	14.685	14.651	13.036	90.000	499662.364	3328	8907178	9
10	150.002	3356.262	42.277	56.133	42.222	56.109	35.764	48.791	13.027	14.685	14.651	13.036	90.000	503446.977	3359	8974644	10
11	150.002	3345.947	42.514	56.133	42.462	56.136	36.001	48.791	13.027	14.685	14.651	13.036	90.000	501899.720	3351	8947062	11
12	150.002	3360.804	43.225	56.133	43.177	56.126	36.711	48.791	13.027	14.685	14.651	13.036	90.000	504128.270	3375	8986789	12
13	150.002	3369.193	43.935	56.606	43.877	56.570	37.422	49.264	13.027	14.685	14.651	13.036	90.000	505386.629	3396	9009221	13
14	150.002	3416.135	44.409	56.843	44.392	56.796	37.896	49.501	13.027	14.685	14.651	13.036	90.000	512428.098	3435	9134745	14
15	150.002	3407.834	44.883	57.080	44.863	57.022	38.369	49.738	13.027	14.685	14.651	13.036	90.000	511182.922	3434	9112548	15
16	150.002	3421.164	45.593	57.317	45.601	57.287	39.080	49.975	13.027	14.685	14.651	13.036	90.000	513182.429	3449	9148192	16
17	150.002	3443.564	46.067	57.554	46.071	57.509	39.553	50.212	13.027	14.685	14.651	13.036	90.000	516542.503	3478	9208090	17
18	150.002	3417.711	46.540	57.791	46.564	57.750	40.027	50.448	13.027	14.685	14.651	13.036	90.000	512664.489	3449	9138959	18
19	150.002	3417.438	46.540	57.791	46.554	57.719	40.027	50.448	13.027	14.685	14.651	13.036	90.000	512623.538	3454	9138229	19
20	150.002	3448.170	46.777	57.791	46.782	57.728	40.264	50.448	13.027	14.685	14.651	13.036	90.000	517233.388	3484	9220406	20
21	150.002	3433.179	47.488	57.791	47.490	57.723	40.975	50.448	13.027	14.685	14.651	13.036	90.000	514984.700	3482	9180320	21
22	150.002	3447.660	47.962	57.791	47.969	57.723	41.448	50.448	13.027	14.685	14.651	13.036	90.000	517156.873	3495	9219042	22
23	150.002	3463.122	48.198	57.791	48.199	57.719	41.685	50.448	13.027	14.685	14.651	13.036	90.000	519476.242	3490	9260388	23
24	150.002	3490.316	48.435	57.791	48.429	57.730	41.922	50.448	13.027	14.685	14.651	13.036	90.000	523555.419	3538	9333105	24
25	150.002	3502.507	48.672	58.028	48.667	57.947	42.159	50.685	13.027	14.685	14.651	13.036	90.000	525384.055	3538	9365703	25
26	150.002	3503.381	48.909	58.028	48.925	57.956	42.396	50.685	13.027	14.685	14.651	13.036	90.000	525515.209	3549	9368041	26
27	150.002	3497.256	49.383	58.264	49.403	58.181	42.869	50.922	13.027	14.685	14.651	13.036	90.000	524596.459	3541	9351663	27
28	150.002	3502.902	50.093	58.975	50.128	58.889	43.580	51.633	13.027	14.685	14.651	13.036	90.000	525443.349	3539	9366760	28
29	150.002	3514.905	50.330	58.975	50.372	58.919	43.817	51.633	13.027	14.685	14.651	13.036	90.000	527243.770	3545	9398855	29
30	150.002	3493.632	50.330	58.975	50.364	58.900	43.817	51.633	13.027	14.685	14.651	13.036	90.000	524052.883	3526	9341973	30
31	150.002	3522.315	50.567	58.975	50.611	58.914	44.054	51.633	13.027	14.685	14.651	13.036	90.000	528355.380	3549	9418671	31
32	150.002	3524.646	51.041	59.212	51.062	59.130	44.527	51.870	13.027	14.685	14.651	13.036	90.000	528705.030	3560	9424904	32
33	150.002	3565.814	51.514	59.212	51.537	59.136	45.001	51.870	13.027	14.685	14.651	13.036	90.000	534880.311	3591	9534987	33
34	150.002	3555.164	51.751	59.449	51.805	59.389	45.238	52.106	13.027	14.685	14.651	13.036	90.000	533282.737	3590	9506508	34
35	150.002	3569.693	51.751	59.449	51.795	59.374	45.238	52.106	13.027	14.685	14.651	13.036	90.000	535462.089	3610	9545358	35
36	150.002	3564.553	51.751	59.449	51.790	59.386	45.238	52.106	13.027	14.685	14.651	13.036	90.000	534691.210	3595	9531616	36
37	150.002	3545.308	51.751	59.449	51.781	59.378	45.238	52.106	13.027	14.685	14.651	13.036	90.000	531804.311	3584	9480153	37
38	150.002	3550.438	51.751	59.449	51.777	59.374	45.238	52.106	13.027	14.685	14.651	13.036	90.000	532573.900	3599	9493872	38
39	150.002	3537.653	51.751	59.449	51.768	59.363	45.238	52.106	13.027	14.685	14.651	13.036	90.000	530656.070	3581	9459684	39
40	150.002	3519.262	51.751	59.449	51.770	59.367	45.238	52.106	13.027	14.685	14.651	13.036	90.000	527897.351	3565	9410506	40
41	150.002	3518.585	51.751	59.685	51.768	59.617	45.238	52.343	13.027	14.685	14.651	13.036	90.000	527795.816	3562	9408696	41
42	150.002	3515.341	51.988	59.922	52.008	59.848	45.475	52.580	13.027	14.685	14.651	13.036	90.000	527309.291	3553	9400023	42
43	150.002	3512.553	52.462	59.922	52.476	59.845	45.948	52.580	13.027	14.685	14.651	13.036	90.000	526891.034	3557	9392567	43
44	150.002	3516.246	52.699	59.922	52.723	59.825	46.185	52.580	13.027	14.685	14.651	13.036	90.000	527444.932	3562	9402441	44
45	150.002	3533.964	52.935	59.922	52.954	59.840	46.422	52.580	13.027	14.685	14.651	13.036	90.000	530102.789	3584	9449821	45
46	150.002	3534.376	53.883	59.922	53.933	59.839	47.369	52.580	13.027	14.685	14.651	13.036	90.000	530164.495	3591	9450921	46
47	150.002	3526.100	54.356	60.159	54.400	60.085	47.843	52.817	13.027	14.685	14.651	13.036	90.000	528923.077	3556	9428791	47
48	150.002	3564.956	54.356	60.159	54.367	60.074	47.843	52.817	13.027	14.685	14.651	13.036	90.000	534751.570	3611	9532692	48
49	150.002	3568.522	54.356	60.159	54.380	60.055	47.843	52.817	13.027	14.685	14.651	13.036	90.000	535286.451	3612	9542227	49
50	150.002	3582.603	54.356	60.159	54.359	60.052	47.843	52.817	13.027	14.685	14.651	13.036	90.000	537398.656	3627	9579880	50
51	150.002	3553.970	54.356	60.159	54.344	60.055	47.843	52.817	13.027	14.685	14.651	13.036	90.000	533103.620	3589	9503315	51
52	150.002	3535.094	54.356	60.396	54.348	60.274	47.843	53.054	13.027	14.685	14.651	13.036	90.000	530272.201	3586	9452841	52
53	150.002	3523.056	54.830	60.870	54.824	60.760	48.317	53.527	13.027	14.685	14.651	13.036	90.000	528466.507	3559	9420652	53
54	150.002	3543.552	55.304	61.107	55.291	60.991	48.791	53.764	13.027	14.685	14.651	13.036	90.000	531540.881	3574	9475457	54
55	150.002	3530.261	55.778	61.107	55.773	60.998	49.264	53.764	13.027	14.685	14.651	13.036	90.000	529547.320	3577	9439919	55
56	150.002	3499.490	56.014	61.107	56.001	61.004	49.501	53.764	13.027	14.685	14.651	13.036	90.000	524931.468	3553	9357635	56
57	150.002	3486.832	56.251	61.343	56.235	61.247	49.738	54.001	13.027	14.685	14.651	13.036	90.000	523032.879	3549	9323790	57
58	150.002	3511.291	56.488	61.580	56.478	61.484	49.975	54.238	13.027	14.685	14.651	13.036	90.000	526701.652	3557	9389191	58
59	150.002	3524.996	56.962	61.817	56.954	61.734	50.448	54.475	13.027	14.685	14.651	13.036	90.000	528757.536	3592	9425840	59
60	150.002	3526.324	57.199	61.817	57.207	61.738	50.685	54.475	13.027	14.685	14.651	13.036	90.000	528956.679	3570	9429390	60
61	150.002	3522.257	57.199	61.817	57.201	61.748	50.685	54.475	13.027	14.685	14.651	13.036	90.000	528346.685	3573	9418516	61
