## Supplementary Code 2 for "Engineering combinatorial and dynamic decoders using synthetic immediate-early genes": XY_15-V3-cell_5.txt

	Area	Mean	X	Y	XM	YM	BX	BY	Width	Height	Major	Minor	Angle	IntDen	Median	RawIntDen	Slice
1	108.827	1928.112	62.291	5.301	62.314	5.317	56.370	0	11.842	11.132	12.038	11.511	0.000	209831.392	1922	3740537	1
2	110.286	1923.708	62.291	5.466	62.300	5.476	56.370	0	11.842	11.369	11.995	11.707	0.000	212157.830	1921	3782009	2
3	112.418	1886.931	62.054	5.832	62.007	5.799	56.133	0	11.842	11.842	12.013	11.915	90.000	212124.172	1888	3781409	3
4	112.979	1909.349	61.817	6.040	61.794	6.031	55.896	0	11.842	12.079	12.101	11.888	90.000	215715.476	1902	3845429	4
5	112.979	1919.415	61.817	6.040	61.797	6.043	55.896	0	11.842	12.079	12.101	11.888	90.000	216852.666	1913	3865701	5
6	112.979	1914.573	61.817	6.040	61.798	6.042	55.896	0	11.842	12.079	12.101	11.888	90.000	216305.668	1910	3855950	6
7	112.979	1919.619	61.817	6.040	61.783	6.033	55.896	0	11.842	12.079	12.101	11.888	90.000	216875.722	1921	3866112	7
8	112.979	1921.368	61.817	6.040	61.781	6.038	55.896	0	11.842	12.079	12.101	11.888	90.000	217073.350	1913	3869635	8
9	112.979	1923.301	61.817	6.040	61.800	6.051	55.896	0	11.842	12.079	12.101	11.888	90.000	217291.734	1920	3873528	9
10	112.979	1914.097	61.817	6.040	61.771	6.057	55.896	0	11.842	12.079	12.101	11.888	90.000	216251.872	1911	3854991	10
11	112.979	1915.667	61.817	6.040	61.794	6.051	55.896	0	11.842	12.079	12.101	11.888	90.000	216429.305	1916	3858154	11
12	112.979	1912.073	61.817	6.040	61.787	6.051	55.896	0	11.842	12.079	12.101	11.888	90.000	216023.278	1904	3850916	12
13	112.979	1913.842	61.817	6.040	61.797	6.057	55.896	0	11.842	12.079	12.101	11.888	90.000	216223.094	1915	3854478	13
14	112.979	1914.465	61.817	6.040	61.812	6.054	55.896	0	11.842	12.079	12.101	11.888	90.000	216293.496	1912	3855733	14
15	112.979	1919.657	61.817	6.040	61.827	6.052	55.896	0	11.842	12.079	12.101	11.888	90.000	216880.098	1920	3866190	15
16	112.418	1924.280	62.054	5.832	62.054	5.868	56.133	0	11.842	11.842	12.013	11.915	90.000	216322.890	1913	3856257	16
17	107.257	1892.442	63.712	5.140	63.703	5.145	57.791	0	11.842	10.895	12.079	11.306	0.000	202977.117	1896	3618350	17
18	105.462	1890.598	64.186	4.989	64.156	5.010	58.264	0	11.842	10.658	12.612	10.647	180.000	199385.533	1888	3554325	18
19	105.462	1888.924	64.186	4.989	64.176	5.015	58.264	0	11.842	10.658	12.612	10.647	180.000	199208.997	1893	3551178	19
20	105.462	1894.161	64.186	4.989	64.178	5.005	58.264	0	11.842	10.658	12.612	10.647	180.000	199761.212	1892	3561022	20
21	105.462	1883.872	64.186	4.989	64.172	5.004	58.264	0	11.842	10.658	12.612	10.647	180.000	198676.135	1878	3541679	21
22	103.554	1896.152	64.422	4.842	64.418	4.862	58.501	0	11.842	10.421	12.613	10.454	180.000	196354.746	1892	3500297	22
23	95.028	1891.650	65.370	4.285	65.366	4.290	59.449	0	11.842	9.474	12.235	9.889	5.521E-14	179759.017	1887	3204455	23
24	95.028	1897.784	65.370	4.285	65.368	4.291	59.449	0	11.842	9.474	12.235	9.889	5.521E-14	180341.917	1895	3214846	24
25	95.028	1909.945	65.370	4.285	65.387	4.304	59.449	0	11.842	9.474	12.235	9.889	5.521E-14	181497.506	1905	3235446	25
26	101.535	1897.355	65.370	4.699	65.363	4.695	59.449	0	11.842	10.184	12.178	10.616	0.000	192647.658	1892	3434213	26
27	101.535	1897.019	65.370	4.699	65.378	4.696	59.449	0	11.842	10.184	12.178	10.616	0.000	192613.552	1901	3433605	27
28	101.535	1901.461	65.370	4.699	65.366	4.697	59.449	0	11.842	10.184	12.178	10.616	0.000	193064.512	1898	3441644	28
29	101.535	1891.156	65.370	4.699	65.347	4.693	59.449	0	11.842	10.184	12.178	10.616	0.000	192018.255	1889	3422993	29
30	101.535	1885.264	65.370	4.699	65.357	4.694	59.449	0	11.842	10.184	12.178	10.616	0.000	191419.984	1879	3412328	30
31	101.535	1899.630	65.370	4.699	65.348	4.681	59.449	0	11.842	10.184	12.178	10.616	0.000	192878.664	1896	3438331	31
32	101.535	1897.200	65.370	4.699	65.350	4.668	59.449	0	11.842	10.184	12.178	10.616	0.000	192631.895	1888	3433932	32
33	101.535	1898.416	65.370	4.699	65.336	4.650	59.449	0	11.842	10.184	12.178	10.616	0.000	192755.364	1899	3436133	33
34	101.535	1909.976	65.370	4.699	65.337	4.650	59.449	0	11.842	10.184	12.178	10.616	0.000	193929.073	1911	3457056	34
35	101.535	1899.814	65.370	4.699	65.317	4.653	59.449	0	11.842	10.184	12.178	10.616	0.000	192897.288	1892	3438663	35
36	101.535	1899.316	65.370	4.699	65.320	4.651	59.449	0	11.842	10.184	12.178	10.616	0.000	192846.745	1901	3437762	36
37	101.535	1870.070	65.370	4.699	65.324	4.630	59.449	0	11.842	10.184	12.178	10.616	0.000	189877.272	1881	3384827	37
38	101.535	1878.792	65.370	4.699	65.296	4.617	59.449	0	11.842	10.184	12.178	10.616	0.000	190762.869	1886	3400614	38
39	101.535	1861.036	65.370	4.699	65.258	4.575	59.449	0	11.842	10.184	12.178	10.616	0.000	188960.037	1867	3368476	39
40	101.535	1848.479	65.370	4.699	65.274	4.579	59.449	0	11.842	10.184	12.178	10.616	0.000	187685.017	1865	3345747	40
41	101.535	1829.243	65.370	4.699	65.289	4.553	59.449	0	11.842	10.184	12.178	10.616	0.000	185731.902	1844	3310930	41
42	97.271	1842.153	65.607	4.421	65.507	4.312	59.685	0	11.842	9.711	12.222	10.134	6.155E-14	179188.963	1862	3194293	42
43	77.301	1863.364	66.554	3.416	66.491	3.347	60.633	0	11.842	7.816	12.121	8.120	0.000	144040.070	1864	2567715	43
44	77.301	1861.364	66.554	3.416	66.498	3.358	60.633	0	11.842	7.816	12.121	8.120	0.000	143885.524	1868	2564960	44
45	79.994	1875.434	65.844	3.534	65.824	3.472	59.922	0	11.842	8.053	12.161	8.375	0.000	150022.997	1877	2674369	45
46	82.574	1853.426	65.607	3.657	65.557	3.579	59.685	0	11.842	8.290	12.187	8.627	0.000	153045.145	1861	2728243	46
47	82.574	1857.427	65.607	3.657	65.534	3.580	59.685	0	11.842	8.290	12.187	8.627	0.000	153375.554	1862	2734133	47
48	82.574	1857.380	65.607	3.657	65.549	3.579	59.685	0	11.842	8.290	12.187	8.627	0.000	153371.627	1867	2734063	48
49	82.574	1894.427	65.133	3.657	65.101	3.607	59.212	0	11.842	8.290	12.187	8.627	0.000	156430.799	1901	2788597	49
50	82.574	1902.184	64.896	3.657	64.864	3.619	58.975	0	11.842	8.290	12.187	8.627	0.000	157071.310	1909	2800015	50
51	82.574	1895.071	64.896	3.657	64.878	3.620	58.975	0	11.842	8.290	12.187	8.627	0.000	156483.978	1902	2789545	51
52	82.574	1909.509	64.896	3.657	64.873	3.631	58.975	0	11.842	8.290	12.187	8.627	0.000	157676.143	1900	2810797	52
53	82.574	1878.832	64.896	3.657	64.877	3.640	58.975	0	11.842	8.290	12.187	8.627	0.000	155143.045	1880	2765641	53
54	82.574	1866.077	64.896	3.657	64.836	3.606	58.975	0	11.842	8.290	12.187	8.627	0.000	154089.832	1870	2746866	54
55	79.994	1858.919	64.659	3.534	64.642	3.514	58.738	0	11.842	8.053	12.161	8.375	0.000	148701.922	1860	2650819	55
56	74.608	1891.381	63.712	3.298	63.702	3.309	57.791	0	11.842	7.579	12.076	7.867	0.000	141113.062	1885	2515537	56
57	74.608	1904.742	63.712	3.298	63.691	3.310	57.791	0	11.842	7.579	12.076	7.867	0.000	142109.899	1909	2533307	57
58	74.608	1881.109	63.949	3.298	63.920	3.302	58.028	0	11.842	7.579	12.076	7.867	0.000	140346.671	1876	2501875	58
59	74.608	1908.838	63.949	3.298	63.920	3.302	58.028	0	11.842	7.579	12.076	7.867	0.000	142415.457	1899	2538754	59
60	74.608	1903.237	63.949	3.298	63.911	3.299	58.028	0	11.842	7.579	12.076	7.867	0.000	141997.593	1893	2531305	60
61	74.608	1894.477	63.949	3.298	63.891	3.304	58.028	0	11.842	7.579	12.076	7.867	0.000	141344.068	1887	2519655	61
