## Supplementary Code 2 for "Engineering combinatorial and dynamic decoders using synthetic immediate-early genes": XY_15-V3-cell_6.txt

	Area	Mean	X	Y	XM	YM	BX	BY	Width	Height	Major	Minor	Angle	IntDen	Median	RawIntDen	Slice
1	138.390	2091.752	85.620	30.672	85.606	30.628	78.870	24.158	13.500	13.027	13.523	13.030	0	289478.124	2092	5160351.000	1
2	138.390	2101.373	85.620	30.672	85.619	30.637	78.870	24.158	13.500	13.027	13.523	13.030	0	290809.577	2096	5184086.000	2
3	138.390	2080.500	85.620	30.435	85.601	30.365	78.870	23.922	13.500	13.027	13.523	13.030	0	287920.995	2071	5132593.000	3
4	138.390	2108.508	85.857	29.961	85.846	29.902	79.107	23.448	13.500	13.027	13.523	13.030	0	291797.045	2106	5201689.000	4
5	138.390	2124.002	85.857	29.724	85.852	29.682	79.107	23.211	13.500	13.027	13.523	13.030	0	293941.338	2122	5239914.000	5
6	138.390	2103.554	85.857	29.724	85.820	29.680	79.107	23.211	13.500	13.027	13.523	13.030	0	291111.489	2102	5189468.000	6
7	138.390	2114.803	84.910	29.724	84.879	29.678	78.160	23.211	13.500	13.027	13.523	13.030	0	292668.169	2111	5217218.000	7
8	138.390	2131.388	84.199	29.724	84.216	29.693	77.449	23.211	13.500	13.027	13.523	13.030	0	294963.361	2134	5258133.000	8
9	138.390	2144.938	84.199	29.724	84.177	29.681	77.449	23.211	13.500	13.027	13.523	13.030	0	296838.671	2142	5291563.000	9
10	138.390	2135.499	83.962	29.724	83.945	29.665	77.212	23.211	13.500	13.027	13.523	13.030	0	295532.349	2133	5268276.000	10
11	138.390	2137.418	83.962	29.724	83.940	29.674	77.212	23.211	13.500	13.027	13.523	13.030	0	295797.967	2135	5273011.000	11
12	138.390	2153.600	83.489	29.961	83.461	29.916	76.738	23.448	13.500	13.027	13.523	13.030	0	298037.287	2148	5312930.000	12
13	138.390	2154.453	83.015	29.961	83.025	29.914	76.265	23.448	13.500	13.027	13.523	13.030	0	298155.426	2147	5315036.000	13
14	138.390	2171.216	82.541	30.198	82.556	30.171	75.791	23.685	13.500	13.027	13.523	13.030	0	300475.245	2176	5356390.000	14
15	138.390	2176.073	82.304	30.198	82.307	30.163	75.554	23.685	13.500	13.027	13.523	13.030	0	301147.450	2162	5368373.000	15
16	138.390	2169.022	82.304	30.198	82.300	30.186	75.554	23.685	13.500	13.027	13.523	13.030	0	300171.594	2171	5350977.000	16
17	138.390	2170.936	82.068	30.198	82.075	30.163	75.317	23.685	13.500	13.027	13.523	13.030	0	300436.426	2162	5355698.000	17
18	138.390	2168.315	82.068	30.672	82.087	30.625	75.317	24.158	13.500	13.027	13.523	13.030	0	300073.817	2162	5349234.000	18
19	138.390	2166.761	82.068	30.672	82.084	30.627	75.317	24.158	13.500	13.027	13.523	13.030	0	299858.743	2167	5345400.000	19
20	138.390	2176.138	82.068	30.909	82.084	30.883	75.317	24.395	13.500	13.027	13.523	13.030	0	301156.426	2175	5368533.000	20
21	138.390	2186.786	82.068	31.145	82.079	31.119	75.317	24.632	13.500	13.027	13.523	13.030	0	302629.915	2190	5394800.000	21
22	138.390	2178.263	82.068	31.145	82.089	31.121	75.317	24.632	13.500	13.027	13.523	13.030	0	301450.540	2176	5373776.000	22
23	138.390	2177.782	82.068	31.145	82.079	31.127	75.317	24.632	13.500	13.027	13.523	13.030	0	301383.841	2181	5372587.000	23
24	138.390	2208.422	81.831	31.619	81.851	31.594	75.081	25.106	13.500	13.027	13.523	13.030	0	305624.183	2212	5448177.000	24
25	138.390	2211.759	81.831	31.856	81.845	31.828	75.081	25.343	13.500	13.027	13.523	13.030	0	306085.970	2211	5456409.000	25
26	138.390	2203.149	82.304	32.093	82.314	32.067	75.554	25.579	13.500	13.027	13.523	13.030	0	304894.422	2202	5435168.000	26
27	138.390	2195.849	83.015	32.093	83.031	32.081	76.265	25.579	13.500	13.027	13.523	13.030	0	303884.235	2189	5417160.000	27
28	138.390	2195.251	83.252	32.330	83.275	32.313	76.502	25.816	13.500	13.027	13.523	13.030	0	303801.492	2193	5415685.000	28
29	138.390	2198.661	83.252	32.330	83.259	32.300	76.502	25.816	13.500	13.027	13.523	13.030	0	304273.321	2194	5424096.000	29
30	138.390	2190.081	83.252	32.566	83.265	32.544	76.502	26.053	13.500	13.027	13.523	13.030	0	303086.036	2191	5402931.000	30
31	138.390	2183.596	83.252	32.803	83.266	32.804	76.502	26.290	13.500	13.027	13.523	13.030	0	302188.547	2181	5386932.000	31
32	138.390	2192.383	83.252	33.514	83.257	33.491	76.502	27.001	13.500	13.027	13.523	13.030	0	303404.553	2196	5408609.000	32
33	138.390	2220.217	83.252	33.988	83.239	33.962	76.502	27.474	13.500	13.027	13.523	13.030	0	307256.538	2220	5477276.000	33
34	138.390	2249.236	83.252	34.461	83.236	34.457	76.502	27.948	13.500	13.027	13.523	13.030	0	311272.381	2249	5548864.000	34
35	138.390	2253.227	83.252	34.935	83.241	34.942	76.502	28.422	13.500	13.027	13.523	13.030	0	311824.708	2251	5558710.000	35
36	138.390	2257.711	83.252	35.172	83.226	35.164	76.502	28.659	13.500	13.027	13.523	13.030	0	312445.361	2256	5569774.000	36
37	138.390	2262.135	83.489	35.409	83.454	35.424	76.738	28.895	13.500	13.027	13.523	13.030	0	313057.599	2263	5580688.000	37
38	138.390	2257.510	83.725	35.409	83.702	35.422	76.975	28.895	13.500	13.027	13.523	13.030	0	312417.537	2256	5569278.000	38
39	138.390	2255.281	83.962	35.409	83.937	35.406	77.212	28.895	13.500	13.027	13.523	13.030	0	312109.062	2253	5563779.000	39
40	138.390	2277.048	84.199	35.172	84.179	35.178	77.449	28.659	13.500	13.027	13.523	13.030	0	315121.393	2276	5617478.000	40
41	138.390	2264.335	84.436	34.461	84.417	34.458	77.686	27.948	13.500	13.027	13.523	13.030	0	313362.035	2264	5586115.000	41
42	138.390	2292.473	84.673	34.224	84.643	34.223	77.923	27.711	13.500	13.027	13.523	13.030	0	317255.980	2300	5655530.000	42
43	138.390	2298.985	84.673	34.224	84.652	34.216	77.923	27.711	13.500	13.027	13.523	13.030	0	318157.284	2299	5671597.000	43
44	138.390	2284.289	84.673	34.224	84.642	34.207	77.923	27.711	13.500	13.027	13.523	13.030	0	316123.390	2279	5635340.000	44
45	138.390	2287.812	85.147	34.224	85.114	34.224	78.396	27.711	13.500	13.027	13.523	13.030	0	316611.038	2293	5644033.000	45
46	138.390	2273.174	85.620	34.224	85.583	34.204	78.870	27.711	13.500	13.027	13.523	13.030	0	314585.221	2272	5607920.000	46
47	138.390	2278.632	85.857	34.224	85.840	34.202	79.107	27.711	13.500	13.027	13.523	13.030	0	315340.506	2281	5621384.000	47
48	138.390	2294.360	86.331	34.461	86.300	34.447	79.581	27.948	13.500	13.027	13.523	13.030	0	317517.222	2290	5660187.000	48
49	138.390	2305.002	86.568	34.461	86.537	34.451	79.818	27.948	13.500	13.027	13.523	13.030	0	318989.870	2299	5686439.000	49
50	138.390	2314.756	86.804	34.461	86.777	34.454	80.054	27.948	13.500	13.027	13.523	13.030	0	320339.722	2313	5710502.000	50
51	138.390	2307.562	87.278	34.698	87.239	34.673	80.528	28.185	13.500	13.027	13.523	13.030	0	319344.176	2306	5692755.000	51
52	138.390	2308.742	87.515	34.698	87.471	34.667	80.765	28.185	13.500	13.027	13.523	13.030	0	319507.529	2308	5695667.000	52
53	138.390	2308.069	87.752	34.698	87.706	34.675	81.002	28.185	13.500	13.027	13.523	13.030	0	319414.409	2308	5694007.000	53
54	138.390	2292.030	87.752	34.698	87.725	34.674	81.002	28.185	13.500	13.027	13.523	13.030	0	317194.667	2295	5654437.000	54
55	138.390	2306.832	87.752	34.698	87.709	34.661	81.002	28.185	13.500	13.027	13.523	13.030	0	319243.146	2304	5690954.000	55
56	138.390	2298.833	87.752	34.698	87.700	34.662	81.002	28.185	13.500	13.027	13.523	13.030	0	318136.192	2303	5671221.000	56
57	138.390	2301.420	87.752	34.698	87.706	34.657	81.002	28.185	13.500	13.027	13.523	13.030	0	318494.144	2303	5677602.000	57
58	138.390	2299.794	87.752	34.698	87.703	34.675	81.002	28.185	13.500	13.027	13.523	13.030	0	318269.253	2289	5673593.000	58
59	138.390	2315.385	88.226	34.698	88.195	34.667	81.475	28.185	13.500	13.027	13.523	13.030	0	320426.784	2319	5712054.000	59
60	138.390	2302.343	88.936	34.698	88.911	34.699	82.186	28.185	13.500	13.027	13.523	13.030	0	318621.876	2300	5679879.000	60
61	138.390	2296.564	89.410	34.698	89.395	34.698	82.660	28.185	13.500	13.027	13.523	13.030	0	317822.219	2295	5665624.000	61
