## Supplementary Code 2 for "Engineering combinatorial and dynamic decoders using synthetic immediate-early genes": XY_15-V3-cell_7.txt

	Area	Mean	X	Y	XM	YM	BX	BY	Width	Height	Major	Minor	Angle	IntDen	Median	RawIntDen	Slice
1	101.367	1962.838	87.041	57.672	87.035	57.669	81.239	52.106	11.606	11.132	11.609	11.117	0	198966.155	1956	3546849.000	1
2	101.367	2006.711	87.041	57.672	87.037	57.677	81.239	52.106	11.606	11.132	11.609	11.117	0	203413.324	1997	3626126.000	2
3	101.367	1996.556	87.041	57.672	87.018	57.695	81.239	52.106	11.606	11.132	11.609	11.117	0	202384.008	1991	3607777.000	3
4	101.367	1996.074	87.041	57.672	87.042	57.675	81.239	52.106	11.606	11.132	11.609	11.117	0	202335.092	1999	3606905.000	4
5	101.367	2001.477	87.041	57.672	87.063	57.686	81.239	52.106	11.606	11.132	11.609	11.117	0	202882.819	1994	3616669.000	5
6	101.367	1996.701	87.041	58.383	87.056	58.386	81.239	52.817	11.606	11.132	11.609	11.117	0	202398.705	1991	3608039.000	6
7	101.367	2007.544	87.752	59.567	87.757	59.580	81.949	54.001	11.606	11.132	11.609	11.117	0	203497.806	2004	3627632.000	7
8	101.367	2012.450	87.989	59.804	87.972	59.799	82.186	54.238	11.606	11.132	11.609	11.117	0	203995.158	2006	3636498.000	8
9	101.367	2006.730	87.989	59.804	87.977	59.786	82.186	54.238	11.606	11.132	11.609	11.117	0	203415.288	2003	3626161.000	9
10	101.367	2008.786	87.989	59.567	87.969	59.561	82.186	54.001	11.606	11.132	11.609	11.117	0	203623.743	2006	3629877.000	10
11	101.367	2007.754	87.989	59.330	87.949	59.318	82.186	53.764	11.606	11.132	11.609	11.117	0	203519.123	2005	3628012.000	11
12	101.367	2011.652	87.752	58.857	87.721	58.853	81.949	53.291	11.606	11.132	11.609	11.117	0	203914.267	2007	3635056.000	12
13	101.367	2019.587	87.515	58.857	87.499	58.860	81.712	53.291	11.606	11.132	11.609	11.117	0	204718.524	2007	3649393.000	13
14	101.367	2023.462	87.278	58.857	87.248	58.842	81.475	53.291	11.606	11.132	11.609	11.117	0	205111.312	2018	3656395.000	14
15	101.367	2024.385	87.041	58.146	87.020	58.148	81.239	52.580	11.606	11.132	11.609	11.117	0	205204.881	2014	3658063.000	15
16	101.367	2031.589	87.041	58.146	87.035	58.136	81.239	52.580	11.606	11.132	11.609	11.117	0	205935.203	2035	3671082.000	16
17	101.367	2030.073	87.041	58.146	87.026	58.130	81.239	52.580	11.606	11.132	11.609	11.117	0	205781.498	2026	3668342.000	17
18	101.367	2013.229	87.041	58.620	87.016	58.602	81.239	53.054	11.606	11.132	11.609	11.117	0	204074.086	2007	3637905.000	18
19	101.367	2020.696	87.041	58.857	87.026	58.835	81.239	53.291	11.606	11.132	11.609	11.117	0	204830.942	2018	3651397.000	19
20	101.367	2017.354	87.041	58.857	86.994	58.832	81.239	53.291	11.606	11.132	11.609	11.117	0	204492.174	2007	3645358.000	20
21	101.367	2031.988	86.331	59.567	86.280	59.550	80.528	54.001	11.606	11.132	11.609	11.117	0	205975.593	2032	3671802.000	21
22	101.367	2063.431	85.857	59.804	85.823	59.795	80.054	54.238	11.606	11.132	11.609	11.117	0	209162.833	2060	3728619.000	22
23	101.367	2062.665	85.857	59.804	85.813	59.791	80.054	54.238	11.606	11.132	11.609	11.117	0	209085.195	2058	3727235.000	23
24	101.367	2073.470	85.857	59.804	85.809	59.787	80.054	54.238	11.606	11.132	11.609	11.117	0	210180.481	2070	3746760.000	24
25	101.367	2086.773	85.620	59.804	85.608	59.805	79.818	54.238	11.606	11.132	11.609	11.117	0	211528.987	2079	3770799.000	25
26	101.367	2088.996	85.620	59.804	85.627	59.801	79.818	54.238	11.606	11.132	11.609	11.117	0	211754.271	2088	3774815.000	26
27	101.367	2089.539	85.620	59.804	85.635	59.794	79.818	54.238	11.606	11.132	11.609	11.117	0	211809.358	2082	3775797.000	27
28	101.367	2104.024	85.620	59.804	85.639	59.797	79.818	54.238	11.606	11.132	11.609	11.117	0	213277.630	2098	3801971.000	28
29	101.367	2109.505	86.094	59.804	86.100	59.795	80.291	54.238	11.606	11.132	11.609	11.117	0	213833.267	2100	3811876.000	29
30	101.367	2108.766	87.041	59.804	87.039	59.791	81.239	54.238	11.606	11.132	11.609	11.117	0	213758.378	2101	3810541.000	30
31	101.367	2119.609	87.515	59.567	87.507	59.561	81.712	54.001	11.606	11.132	11.609	11.117	0	214857.423	2119	3830133.000	31
32	101.367	2117.205	87.515	59.330	87.508	59.315	81.712	53.764	11.606	11.132	11.609	11.117	0	214613.739	2110	3825789.000	32
33	101.367	2116.134	87.515	59.093	87.496	59.069	81.712	53.527	11.606	11.132	11.609	11.117	0	214505.248	2114	3823855.000	33
34	101.367	2136.160	87.515	59.093	87.494	59.090	81.712	53.527	11.606	11.132	11.609	11.117	0	216535.216	2133	3860042.000	34
35	101.367	2145.129	87.752	58.857	87.740	58.857	81.949	53.291	11.606	11.132	11.609	11.117	0	217444.317	2135	3876248.000	35
36	101.367	2130.841	87.989	58.857	87.968	58.860	82.186	53.291	11.606	11.132	11.609	11.117	0	215996.015	2126	3850430.000	36
37	101.367	2137.475	87.989	58.620	87.954	58.629	82.186	53.054	11.606	11.132	11.609	11.117	0	216668.501	2137	3862418.000	37
38	101.367	2148.053	87.989	58.383	87.992	58.390	82.186	52.817	11.606	11.132	11.609	11.117	0	217740.732	2140	3881532.000	38
39	101.367	2147.692	87.989	58.383	87.973	58.396	82.186	52.817	11.606	11.132	11.609	11.117	0	217704.157	2149	3880880.000	39
40	101.367	2156.903	87.989	58.383	87.985	58.401	82.186	52.817	11.606	11.132	11.609	11.117	0	218637.828	2163	3897524.000	40
41	101.367	2144.692	87.989	58.383	87.983	58.376	82.186	52.817	11.606	11.132	11.609	11.117	0	217400.001	2138	3875458.000	41
42	101.367	2167.088	88.226	58.383	88.217	58.384	82.423	52.817	11.606	11.132	11.609	11.117	0	219670.230	2164	3915928.000	42
43	101.367	2158.937	88.699	58.383	88.705	58.376	82.897	52.817	11.606	11.132	11.609	11.117	0	218844.039	2150	3901200.000	43
44	101.367	2137.726	89.410	58.383	89.409	58.376	83.607	52.817	11.606	11.132	11.609	11.117	0	216693.913	2131	3862871.000	44
45	101.367	2166.200	89.884	58.383	89.871	58.370	84.081	52.817	11.606	11.132	11.609	11.117	0	219580.251	2167	3914324.000	45
46	101.367	2158.531	90.357	58.383	90.340	58.371	84.554	52.817	11.606	11.132	11.609	11.117	0	218802.865	2153	3900466.000	46
47	101.367	2173.923	90.831	58.383	90.805	58.355	85.028	52.817	11.606	11.132	11.609	11.117	0	220363.023	2166	3928278.000	47
48	101.367	2180.112	91.305	58.383	91.280	58.380	85.502	52.817	11.606	11.132	11.609	11.117	0	220990.407	2174	3939462.000	48
49	101.367	2190.531	91.305	57.909	91.279	57.913	85.502	52.343	11.606	11.132	11.609	11.117	0	222046.538	2183	3958289.000	49
50	101.367	2193.810	91.305	57.672	91.255	57.685	85.502	52.106	11.606	11.132	11.609	11.117	0	222378.910	2186	3964214.000	50
51	101.367	2183.606	91.541	57.672	91.511	57.697	85.739	52.106	11.606	11.132	11.609	11.117	0	221344.601	2182	3945776.000	51
52	101.367	2195.366	91.541	57.672	91.518	57.690	85.739	52.106	11.606	11.132	11.609	11.117	0	222536.654	2196	3967026.000	52
53	101.367	2175.378	91.541	57.435	91.530	57.460	85.739	51.870	11.606	11.132	11.609	11.117	0	220510.557	2165	3930908.000	53
54	101.367	2182.109	91.541	57.435	91.525	57.463	85.739	51.870	11.606	11.132	11.609	11.117	0	221192.860	2184	3943071.000	54
55	101.367	2177.098	91.778	57.435	91.763	57.434	85.976	51.870	11.606	11.132	11.609	11.117	0	220684.905	2172	3934016.000	55
56	101.367	2158.670	92.489	57.672	92.489	57.668	86.686	52.106	11.606	11.132	11.609	11.117	0	218816.945	2149	3900717.000	56
57	101.367	2166.100	92.963	57.672	92.979	57.674	87.160	52.106	11.606	11.132	11.609	11.117	0	219570.098	2172	3914143.000	57
58	101.367	2168.191	92.963	57.672	92.964	57.648	87.160	52.106	11.606	11.132	11.609	11.117	0	219782.031	2164	3917921.000	58
59	101.367	2169.582	92.963	57.435	92.964	57.434	87.160	51.870	11.606	11.132	11.609	11.117	0	219923.001	2167	3920434.000	59
60	101.367	2160.448	93.199	57.435	93.188	57.442	87.397	51.870	11.606	11.132	11.609	11.117	0	218997.183	2148	3903930.000	60
61	101.367	2155.467	93.436	57.435	93.440	57.447	87.633	51.870	11.606	11.132	11.609	11.117	0	218492.258	2155	3894929.000	61
