## Supplementary Code 2 for "Engineering combinatorial and dynamic decoders using synthetic immediate-early genes": XY_15-V3-cell_8.txt

	Area	Mean	X	Y	XM	YM	BX	BY	Width	Height	Major	Minor	Angle	IntDen	Median	RawIntDen	Slice
1	145.851	1892.962	83.133	106.108	83.130	106.064	75.317	100.186	15.632	11.842	15.645	11.870	0	276090.615	1894	4921700	1
2	145.851	1913.566	83.133	106.108	83.121	106.053	75.317	100.186	15.632	11.842	15.645	11.870	0	279095.766	1907	4975271	2
3	145.851	1898.980	83.133	106.108	83.117	106.038	75.317	100.186	15.632	11.842	15.645	11.870	0	276968.471	1890	4937349	3
4	145.851	1904.731	83.133	106.108	83.133	106.045	75.317	100.186	15.632	11.842	15.645	11.870	0	277807.227	1897	4952301	4
5	145.851	1929.854	82.897	106.108	82.926	106.077	75.081	100.186	15.632	11.842	15.645	11.870	0	281471.457	1920	5017621	5
6	145.851	1940.754	82.423	106.344	82.459	106.305	74.607	100.423	15.632	11.842	15.645	11.870	0	283061.235	1932	5045961	6
7	145.851	1951.285	81.949	106.818	81.975	106.766	74.133	100.897	15.632	11.842	15.645	11.870	0	284597.215	1945	5073342	7
8	145.851	1955.194	81.949	106.818	81.962	106.775	74.133	100.897	15.632	11.842	15.645	11.870	0	285167.325	1957	5083505	8
9	145.851	1960.999	81.949	106.818	81.985	106.798	74.133	100.897	15.632	11.842	15.645	11.870	0	286013.935	1956	5098597	9
10	145.851	1974.541	81.949	107.292	81.981	107.267	74.133	101.371	15.632	11.842	15.645	11.870	0	287989.040	1966	5133806	10
11	145.851	1969.791	81.712	107.765	81.748	107.729	73.896	101.844	15.632	11.842	15.645	11.870	0	287296.247	1963	5121456	11
12	145.851	1961.360	81.475	108.002	81.510	107.978	73.659	102.081	15.632	11.842	15.645	11.870	0	286066.554	1956	5099535	12
13	145.851	1969.739	81.239	108.002	81.271	107.980	73.423	102.081	15.632	11.842	15.645	11.870	0	287288.674	1965	5121321	13
14	145.851	2002.664	81.002	108.002	81.051	107.966	73.186	102.081	15.632	11.842	15.645	11.870	0	292090.823	1996	5206926	14
15	145.851	1996.292	81.002	108.002	81.015	107.957	73.186	102.081	15.632	11.842	15.645	11.870	0	291161.415	1990	5190358	15
16	145.851	1997.133	81.002	108.002	81.026	107.962	73.186	102.081	15.632	11.842	15.645	11.870	0	291284.154	1997	5192546	16
17	145.851	2007.122	81.002	108.239	81.023	108.187	73.186	102.318	15.632	11.842	15.645	11.870	0	292740.983	1999	5218516	17
18	145.851	2017.738	81.239	108.239	81.261	108.194	73.423	102.318	15.632	11.842	15.645	11.870	0	294289.473	2015	5246120	18
19	145.851	2013.785	81.239	108.239	81.283	108.190	73.423	102.318	15.632	11.842	15.645	11.870	0	293712.800	2020	5235840	19
20	145.851	2023.892	81.239	108.239	81.273	108.200	73.423	102.318	15.632	11.842	15.645	11.870	0	295186.906	2022	5262118	20
21	145.851	2028.363	81.475	108.239	81.499	108.187	73.659	102.318	15.632	11.842	15.645	11.870	0	295839.085	2030	5273744	21
22	145.851	2020.338	81.712	108.239	81.748	108.203	73.896	102.318	15.632	11.842	15.645	11.870	0	294668.574	2016	5252878	22
23	145.851	2021.357	81.949	108.239	81.982	108.213	74.133	102.318	15.632	11.842	15.645	11.870	0	294817.230	2017	5255528	23
24	145.851	2035.509	82.186	108.002	82.198	107.956	74.370	102.081	15.632	11.842	15.645	11.870	0	296881.360	2029	5292324	24
25	145.851	2035.682	82.186	107.765	82.187	107.715	74.370	101.844	15.632	11.842	15.645	11.870	0	296906.491	2032	5292772	25
26	145.851	2051.127	82.186	107.529	82.209	107.500	74.370	101.607	15.632	11.842	15.645	11.870	0	299159.275	2052	5332931	26
27	145.851	2044.606	82.186	107.292	82.205	107.252	74.370	101.371	15.632	11.842	15.645	11.870	0	298208.157	2040	5315976	27
28	145.851	2038.585	82.186	107.292	82.229	107.239	74.370	101.371	15.632	11.842	15.645	11.870	0	297329.909	2028	5300320	28
29	145.851	2037.235	82.186	107.292	82.222	107.248	74.370	101.371	15.632	11.842	15.645	11.870	0	297133.009	2035	5296810	29
30	145.851	2040.379	82.186	107.292	82.208	107.248	74.370	101.371	15.632	11.842	15.645	11.870	0	297591.599	2032	5304985	30
31	145.851	2030.512	82.186	107.292	82.207	107.245	74.370	101.371	15.632	11.842	15.645	11.870	0	296152.497	2023	5279331	31
32	145.851	2043.666	83.133	106.581	83.137	106.556	75.317	100.660	15.632	11.842	15.645	11.870	0	298071.057	2042	5313532	32
33	145.851	2074.263	83.607	105.397	83.645	105.366	75.791	99.476	15.632	11.842	15.645	11.870	0	302533.597	2071	5393083	33
34	145.851	2084.650	83.844	104.923	83.892	104.888	76.028	99.002	15.632	11.842	15.645	11.870	0	304048.598	2082	5420090	34
35	145.851	2095.810	84.318	104.450	84.355	104.431	76.502	98.528	15.632	11.842	15.645	11.870	0	305676.297	2094	5449106	35
36	145.851	2093.053	85.028	104.213	85.060	104.182	77.212	98.292	15.632	11.842	15.645	11.870	0	305274.196	2096	5441938	36
37	145.851	2087.743	85.739	103.502	85.722	103.450	77.923	97.581	15.632	11.842	15.645	11.870	0	304499.783	2090	5428133	37
38	145.851	2098.482	85.976	102.792	85.986	102.767	78.160	96.871	15.632	11.842	15.645	11.870	0	306066.000	2100	5456053	38
39	145.851	2095.317	86.212	102.792	86.222	102.736	78.396	96.871	15.632	11.842	15.645	11.870	0	305604.437	2092	5447825	39
40	145.851	2099.706	86.212	102.792	86.247	102.759	78.396	96.871	15.632	11.842	15.645	11.870	0	306244.555	2100	5459236	40
41	145.851	2097.397	86.212	102.792	86.216	102.748	78.396	96.871	15.632	11.842	15.645	11.870	0	305907.751	2092	5453232	41
42	145.851	2104.271	86.212	102.792	86.219	102.744	78.396	96.871	15.632	11.842	15.645	11.870	0	306910.366	2097	5471105	42
43	145.851	2107.679	86.212	102.792	86.210	102.760	78.396	96.871	15.632	11.842	15.645	11.870	0	307407.381	2104	5479965	43
44	145.851	2106.647	86.212	102.792	86.228	102.750	78.396	96.871	15.632	11.842	15.645	11.870	0	307256.818	2098	5477281	44
45	145.851	2123.879	85.976	102.792	85.991	102.740	78.160	96.871	15.632	11.842	15.645	11.870	0	309770.170	2121	5522085	45
46	145.851	2109.069	85.976	102.792	85.959	102.746	78.160	96.871	15.632	11.842	15.645	11.870	0	307610.171	2104	5483580	46
47	145.851	2111.930	85.976	102.792	85.959	102.739	78.160	96.871	15.632	11.842	15.645	11.870	0	308027.473	2109	5491019.000	47
48	145.851	2124.753	85.976	102.792	85.975	102.746	78.160	96.871	15.632	11.842	15.645	11.870	0	309897.734	2128	5524359	48
49	145.851	2126.283	85.976	102.792	85.980	102.754	78.160	96.871	15.632	11.842	15.645	11.870	0	310120.886	2126	5528337.000	49
50	145.851	2123.445	85.976	102.792	85.971	102.753	78.160	96.871	15.632	11.842	15.645	11.870	0	309706.893	2119	5520957	50
51	145.851	2108.738	85.976	102.792	85.923	102.762	78.160	96.871	15.632	11.842	15.645	11.870	0	307561.815	2095	5482718	51
52	145.851	2116.709	85.976	102.792	85.926	102.764	78.160	96.871	15.632	11.842	15.645	11.870	0	308724.473	2108	5503444.000	52
53	145.851	2111.720	85.502	102.792	85.485	102.765	77.686	96.871	15.632	11.842	15.645	11.870	0	307996.845	2107	5490473	53
54	145.851	2111.967	84.318	103.029	84.355	102.992	76.502	97.107	15.632	11.842	15.645	11.870	0	308032.802	2108	5491114	54
55	145.851	2107.152	83.370	103.739	83.395	103.686	75.554	97.818	15.632	11.842	15.645	11.870	0	307330.585	2108	5478596	55
56	145.851	2110.458	83.133	103.739	83.157	103.683	75.317	97.818	15.632	11.842	15.645	11.870	0	307812.792	2113	5487192	56
57	145.851	2110.084	83.133	103.976	83.158	103.933	75.317	98.055	15.632	11.842	15.645	11.870	0	307758.210	2109	5486219.000	57
58	145.851	2112.453	82.897	103.976	82.942	103.945	75.081	98.055	15.632	11.842	15.645	11.870	0	308103.765	2116	5492379	58
59	145.851	2127.562	82.423	104.450	82.460	104.418	74.607	98.528	15.632	11.842	15.645	11.870	0	310307.407	2134	5531662	59
60	145.851	2126.327	82.423	104.450	82.473	104.421	74.607	98.528	15.632	11.842	15.645	11.870	0	310127.225	2126	5528450.000	60
61	145.851	2119.583	82.423	104.450	82.465	104.427	74.607	98.528	15.632	11.842	15.645	11.870	0	309143.571	2113	5510915	61
