## Supplementary Code 2 for "Engineering combinatorial and dynamic decoders using synthetic immediate-early genes": XY_15-V3-cell_9.txt

	Area	Mean	X	Y	XM	YM	BX	BY	Width	Height	Major	Minor	Angle	IntDen	Median	RawIntDen	Slice
1	114.437	1675.991	106.108	81.239	106.097	81.202	99.713	75.554	12.790	11.369	12.835	11.353	0	191795.439	1668	3419021	1
2	114.437	1681.984	106.108	81.239	106.079	81.181	99.713	75.554	12.790	11.369	12.835	11.353	0	192481.332	1676	3431248	2
3	114.437	1669.536	106.108	81.239	106.110	81.208	99.713	75.554	12.790	11.369	12.835	11.353	0	191056.759	1659	3405853	3
4	114.437	1680.527	106.108	81.475	106.108	81.435	99.713	75.791	12.790	11.369	12.835	11.353	0	192314.557	1678	3428275	4
5	114.437	1680.812	106.108	81.475	106.102	81.426	99.713	75.791	12.790	11.369	12.835	11.353	0	192347.205	1677	3428857	5
6	114.437	1676.676	106.108	81.949	106.098	81.895	99.713	76.265	12.790	11.369	12.835	11.353	0	191873.862	1667	3420419	6
7	114.437	1685.766	105.634	82.660	105.600	82.641	99.239	76.975	12.790	11.369	12.835	11.353	0	192914.061	1686	3438962	7
8	114.437	1688.282	105.634	82.660	105.602	82.624	99.239	76.975	12.790	11.369	12.835	11.353	0	193202.005	1680	3444095	8
9	114.437	1694.070	105.634	82.660	105.597	82.617	99.239	76.975	12.790	11.369	12.835	11.353	0	193864.394	1689	3455903	9
10	114.437	1703.348	105.634	82.660	105.601	82.609	99.239	76.975	12.790	11.369	12.835	11.353	0	194926.078	1696	3474829	10
11	114.437	1704.129	105.397	82.660	105.371	82.617	99.002	76.975	12.790	11.369	12.835	11.353	0	195015.552	1699	3476424	11
12	114.437	1703.239	104.923	82.423	104.916	82.385	98.528	76.738	12.790	11.369	12.835	11.353	0	194913.624	1691	3474607	12
13	114.437	1714.454	104.923	82.423	104.894	82.398	98.528	76.738	12.790	11.369	12.835	11.353	0	196197.058	1706	3497486	13
14	114.437	1708.850	104.923	82.423	104.885	82.388	98.528	76.738	12.790	11.369	12.835	11.353	0	195555.818	1710	3486055	14
15	114.437	1712.077	104.923	82.186	104.898	82.159	98.528	76.502	12.790	11.369	12.835	11.353	0	195925.102	1703	3492638	15
16	114.437	1719.055	104.923	82.186	104.906	82.149	98.528	76.502	12.790	11.369	12.835	11.353	0	196723.637	1716	3506873	16
17	114.437	1724.654	104.923	81.949	104.890	81.914	98.528	76.265	12.790	11.369	12.835	11.353	0	197364.316	1724	3518294	17
18	114.437	1715.837	105.160	81.949	105.134	81.938	98.765	76.265	12.790	11.369	12.835	11.353	0	196355.363	1713	3500308	18
19	114.437	1714.411	105.160	81.712	105.145	81.668	98.765	76.028	12.790	11.369	12.835	11.353	0	196192.178	1707	3497399	19
20	114.437	1719.605	105.397	81.475	105.374	81.441	99.002	75.791	12.790	11.369	12.835	11.353	0	196786.578	1714	3507995	20
21	114.437	1719.592	105.397	81.475	105.347	81.448	99.002	75.791	12.790	11.369	12.835	11.353	0	196785.063	1716	3507968	21
22	114.437	1722.731	105.397	81.475	105.340	81.448	99.002	75.791	12.790	11.369	12.835	11.353	0	197144.305	1718	3514372	22
23	114.437	1717.584	105.397	81.475	105.358	81.457	99.002	75.791	12.790	11.369	12.835	11.353	0	196555.235	1709	3503871	23
24	114.437	1730.515	105.397	81.475	105.369	81.469	99.002	75.791	12.790	11.369	12.835	11.353	0	198035.007	1725	3530250	24
25	114.437	1732.837	105.871	81.239	105.837	81.206	99.476	75.554	12.790	11.369	12.835	11.353	0	198300.737	1724	3534987	25
26	114.437	1726.322	105.871	81.239	105.837	81.218	99.476	75.554	12.790	11.369	12.835	11.353	0	197555.157	1725	3521696	26
27	114.437	1726.507	106.344	81.239	106.314	81.220	99.950	75.554	12.790	11.369	12.835	11.353	0	197576.361	1713	3522074	27
28	114.437	1724.142	106.344	81.239	106.342	81.208	99.950	75.554	12.790	11.369	12.835	11.353	0	197305.695	1720	3517249	28
29	114.437	1716.768	106.581	81.239	106.580	81.220	100.186	75.554	12.790	11.369	12.835	11.353	0	196461.834	1707	3502206	29
30	114.437	1722.109	106.818	81.239	106.806	81.238	100.423	75.554	12.790	11.369	12.835	11.353	0	197073.063	1720	3513102	30
31	114.437	1721.215	107.292	81.239	107.264	81.233	100.897	75.554	12.790	11.369	12.835	11.353	0	196970.799	1711	3511279	31
32	114.437	1720.571	108.002	81.002	107.975	80.983	101.607	75.317	12.790	11.369	12.835	11.353	0	196897.088	1720	3509965	32
33	114.437	1722.840	108.002	81.002	107.993	80.974	101.607	75.317	12.790	11.369	12.835	11.353	0	197156.703	1722	3514593	33
34	114.437	1725.546	108.002	80.765	108.002	80.734	101.607	75.081	12.790	11.369	12.835	11.353	0	197466.356	1723	3520113	34
35	114.437	1728.225	109.187	80.054	109.157	80.029	102.792	74.370	12.790	11.369	12.835	11.353	0	197772.924	1727	3525578	35
36	114.437	1721.523	109.423	79.818	109.411	79.797	103.029	74.133	12.790	11.369	12.835	11.353	0	197005.971	1720	3511906	36
37	114.437	1711.907	109.423	79.818	109.412	79.809	103.029	74.133	12.790	11.369	12.835	11.353	0	195905.580	1710	3492290	37
38	114.437	1724.786	109.897	79.818	109.868	79.784	103.502	74.133	12.790	11.369	12.835	11.353	0	197379.406	1710	3518563	38
39	114.437	1708.856	109.897	79.818	109.885	79.796	103.502	74.133	12.790	11.369	12.835	11.353	0	195556.491	1701	3486067	39
40	114.437	1719.687	110.134	79.818	110.132	79.799	103.739	74.133	12.790	11.369	12.835	11.353	0	196795.890	1717	3508161	40
41	114.437	1713.114	110.371	79.818	110.397	79.789	103.976	74.133	12.790	11.369	12.835	11.353	0	196043.690	1711	3494752	41
42	114.437	1703.664	110.608	79.818	110.615	79.803	104.213	74.133	12.790	11.369	12.835	11.353	0	194962.316	1698	3475475	42
43	114.437	1696.557	111.318	80.054	111.314	80.037	104.923	74.370	12.790	11.369	12.835	11.353	0	194149.028	1697	3460977	43
44	114.437	1690.450	111.555	80.054	111.572	80.030	105.160	74.370	12.790	11.369	12.835	11.353	0	193450.176	1687	3448519	44
45	114.437	1709.008	111.792	80.054	111.782	80.031	105.397	74.370	12.790	11.369	12.835	11.353	0	195573.825	1708	3486376	45
46	114.437	1697.313	112.029	80.054	112.025	80.007	105.634	74.370	12.790	11.369	12.835	11.353	0	194235.473	1692	3462518	46
47	114.437	1690.445	112.266	80.054	112.263	80.033	105.871	74.370	12.790	11.369	12.835	11.353	0	193449.503	1686	3448507	47
48	114.437	1698.236	112.739	80.054	112.741	80.017	106.344	74.370	12.790	11.369	12.835	11.353	0	194341.159	1700	3464402	48
49	114.437	1702.303	112.739	80.054	112.775	80.032	106.344	74.370	12.790	11.369	12.835	11.353	0	194806.592	1698	3472699	49
50	114.437	1696.333	112.739	80.054	112.751	80.025	106.344	74.370	12.790	11.369	12.835	11.353	0	194123.336	1688	3460519	50
51	114.437	1708.798	112.739	80.054	112.726	80.026	106.344	74.370	12.790	11.369	12.835	11.353	0	195549.816	1706	3485948	51
52	114.437	1686.257	112.976	80.054	113.013	80.064	106.581	74.370	12.790	11.369	12.835	11.353	0	192970.270	1686	3439964	52
53	114.437	1682.962	112.976	80.765	112.999	80.738	106.581	75.081	12.790	11.369	12.835	11.353	0	192593.189	1686	3433242	53
54	114.437	1683.432	112.976	81.002	112.972	80.966	106.581	75.317	12.790	11.369	12.835	11.353	0	192647.041	1679	3434202	54
55	114.437	1689.585	113.213	81.239	113.198	81.211	106.818	75.554	12.790	11.369	12.835	11.353	0	193351.110	1687	3446753	55
56	114.437	1683.689	113.213	81.239	113.218	81.198	106.818	75.554	12.790	11.369	12.835	11.353	0	192676.436	1681	3434726	56
57	114.437	1684.480	113.213	81.712	113.208	81.664	106.818	76.028	12.790	11.369	12.835	11.353	0	192766.920	1685	3436339	57
58	114.437	1661.799	113.213	81.949	113.202	81.913	106.818	76.265	12.790	11.369	12.835	11.353	0	190171.330	1659	3390069	58
59	114.437	1689.723	113.687	82.423	113.664	82.391	107.292	76.738	12.790	11.369	12.835	11.353	0	193366.929	1678	3447035	59
60	114.437	1701.731	114.160	82.423	114.127	82.379	107.765	76.738	12.790	11.369	12.835	11.353	0	194741.127	1697	3471532	60
61	114.437	1701.831	114.397	82.423	114.374	82.380	108.002	76.738	12.790	11.369	12.835	11.353	0	194752.571	1692	3471736	61
