## Supplementary Code 2 for "Engineering combinatorial and dynamic decoders using synthetic immediate-early genes": XY_16-V3-cell_1.txt

	Area	Mean	X	Y	XM	YM	BX	BY	Width	Height	Major	Minor	Angle	IntDen	Median	RawIntDen	Slice
1	163.353	2060.973	18.948	48.080	18.911	48.066	11.132	41.448	15.632	13.263	15.651	13.289	0	336666.749	2060	6001554.000	1
2	163.353	2083.592	17.290	48.791	17.278	48.757	9.474	42.159	15.632	13.263	15.651	13.289	0	340361.607	2080	6067420.000	2
3	163.353	2059.987	17.290	48.791	17.274	48.779	9.474	42.159	15.632	13.263	15.651	13.289	0	336505.583	2052	5998681.000	3
4	163.353	2039.932	17.290	48.791	17.234	48.781	9.474	42.159	15.632	13.263	15.651	13.289	0	333229.654	2035	5940283.000	4
5	163.353	2054.554	17.290	48.791	17.266	48.742	9.474	42.159	15.632	13.263	15.651	13.289	0	335618.191	2047	5982862.000	5
6	163.353	2041.773	17.290	48.791	17.293	48.747	9.474	42.159	15.632	13.263	15.651	13.289	0	333530.276	2034	5945642.000	6
7	163.353	2036.099	17.290	48.791	17.283	48.728	9.474	42.159	15.632	13.263	15.651	13.289	0	332603.448	2030	5929120.000	7
8	163.353	2053.538	17.290	48.791	17.267	48.737	9.474	42.159	15.632	13.263	15.651	13.289	0	335452.145	2054	5979902.000	8
9	163.353	2054.760	17.290	48.554	17.296	48.497	9.474	41.922	15.632	13.263	15.651	13.289	0	335651.737	2052	5983460.000	9
10	163.353	2056.715	17.290	48.317	17.293	48.267	9.474	41.685	15.632	13.263	15.651	13.289	0	335971.207	2062	5989155.000	10
11	163.353	2087.202	17.290	48.317	17.294	48.261	9.474	41.685	15.632	13.263	15.651	13.289	0	340951.351	2084	6077933.000	11
12	163.353	2071.836	17.290	48.317	17.297	48.234	9.474	41.685	15.632	13.263	15.651	13.289	0	338441.140	2064	6033185.000	12
13	163.353	2087.976	17.290	48.317	17.301	48.251	9.474	41.685	15.632	13.263	15.651	13.289	0	341077.680	2085	6080185.000	13
14	163.353	2107.208	17.290	48.317	17.308	48.256	9.474	41.685	15.632	13.263	15.651	13.289	0	344219.426	2105	6136191.000	14
15	163.353	2111.749	17.290	48.317	17.298	48.269	9.474	41.685	15.632	13.263	15.651	13.289	0	344961.135	2109	6149413.000	15
16	163.353	2132.043	17.290	48.317	17.306	48.264	9.474	41.685	15.632	13.263	15.651	13.289	0	348276.220	2125	6208509.000	16
17	163.353	2128.468	17.290	48.317	17.313	48.251	9.474	41.685	15.632	13.263	15.651	13.289	0	347692.310	2127	6198100.000	17
18	163.353	2120.167	18.000	47.843	18.028	47.763	10.184	41.211	15.632	13.263	15.651	13.289	0	346336.175	2115	6173925.000	18
19	163.353	2145.114	18.474	47.606	18.499	47.528	10.658	40.975	15.632	13.263	15.651	13.289	0	350411.368	2147	6246571.000	19
20	163.353	2147.877	19.185	47.133	19.215	47.067	11.369	40.501	15.632	13.263	15.651	13.289	0	350862.778	2140	6254618.000	20
21	163.353	2150.972	20.369	47.133	20.406	47.070	12.553	40.501	15.632	13.263	15.651	13.289	0	351368.320	2154	6263630.000	21
22	163.353	2172.382	20.369	47.133	20.413	47.084	12.553	40.501	15.632	13.263	15.651	13.289	0	354865.719	2165	6325976.000	22
23	163.353	2201.907	20.369	47.133	20.409	47.107	12.553	40.501	15.632	13.263	15.651	13.289	0	359688.679	2197	6411952.000	23
24	163.353	2206.812	21.316	47.133	21.366	47.125	13.500	40.501	15.632	13.263	15.651	13.289	0	360490.019	2204	6426237.000	24
25	163.353	2220.465	21.316	47.133	21.359	47.136	13.500	40.501	15.632	13.263	15.651	13.289	0	362720.196	2221	6465993.000	25
26	163.353	2230.031	21.316	47.133	21.342	47.134	13.500	40.501	15.632	13.263	15.651	13.289	0	364282.822	2230	6493849.000	26
27	163.353	2216.559	22.500	47.133	22.540	47.131	14.685	40.501	15.632	13.263	15.651	13.289	0	362082.209	2213	6454620.000	27
28	163.353	2230.166	22.737	47.133	22.775	47.095	14.921	40.501	15.632	13.263	15.651	13.289	0	364304.981	2225	6494244.000	28
29	163.353	2208.562	23.685	47.369	23.695	47.272	15.869	40.738	15.632	13.263	15.651	13.289	0	360775.832	2202	6431332.000	29
30	163.353	2194.918	23.685	47.369	23.702	47.278	15.869	40.738	15.632	13.263	15.651	13.289	0	358547.058	2191	6391601.000	30
31	163.353	2186.497	23.685	47.369	23.708	47.286	15.869	40.738	15.632	13.263	15.651	13.289	0	357171.401	2181	6367078.000	31
32	163.353	2179.907	23.448	47.133	23.463	47.048	15.632	40.501	15.632	13.263	15.651	13.289	0	356095.019	2172	6347890.000	32
33	163.353	2201.708	23.448	47.133	23.430	47.074	15.632	40.501	15.632	13.263	15.651	13.289	0	359656.312	2200	6411375.000	33
34	163.353	2191.732	23.448	46.659	23.463	46.651	15.632	40.027	15.632	13.263	15.651	13.289	0	358026.593	2182	6382323.000	34
35	163.353	2189.390	23.211	46.422	23.235	46.441	15.395	39.790	15.632	13.263	15.651	13.289	0	357644.071	2187	6375504.000	35
36	163.353	2153.615	22.500	46.422	22.516	46.502	14.685	39.790	15.632	13.263	15.651	13.289	0	351800.096	2155	6271327.000	36
37	163.353	2140.455	22.264	46.422	22.297	46.526	14.448	39.790	15.632	13.263	15.651	13.289	0	349650.306	2141	6233004.000	37
38	163.353	2142.812	21.790	46.422	21.823	46.563	13.974	39.790	15.632	13.263	15.651	13.289	0	350035.353	2144	6239868.000	38
39	163.353	2130.763	21.790	46.422	21.856	46.609	13.974	39.790	15.632	13.263	15.651	13.289	0	348067.204	2136	6204783.000	39
40	163.353	2098.527	21.553	46.422	21.615	46.672	13.737	39.790	15.632	13.263	15.651	13.289	0	342801.248	2117	6110910.000	40
41	163.353	2112.358	21.316	46.896	21.362	47.155	13.500	40.264	15.632	13.263	15.651	13.289	0	345060.595	2130	6151186.000	41
42	163.353	2126.402	21.079	47.369	21.130	47.614	13.263	40.738	15.632	13.263	15.651	13.289	0	347354.721	2140	6192082.000	42
43	163.353	2108.070	21.079	47.369	21.119	47.675	13.263	40.738	15.632	13.263	15.651	13.289	0	344360.172	2130	6138700.000	43
44	163.353	2155.617	21.553	48.080	21.574	48.289	13.737	41.448	15.632	13.263	15.651	13.289	0	352127.139	2165	6277157.000	44
45	163.353	2174.968	22.264	48.791	22.275	48.940	14.448	42.159	15.632	13.263	15.651	13.289	0	355288.182	2182	6333507.000	45
46	163.353	2170.864	22.264	48.791	22.284	48.923	14.448	42.159	15.632	13.263	15.651	13.289	0	354617.772	2175	6321556.000	46
47	163.353	2177.617	22.264	48.791	22.270	48.921	14.448	42.159	15.632	13.263	15.651	13.289	0	355720.911	2181	6341221.000	47
48	163.353	2165.055	22.264	48.791	22.281	48.961	14.448	42.159	15.632	13.263	15.651	13.289	0	353668.842	2165	6304640.000	48
49	163.353	2208.308	21.790	49.975	21.768	50.081	13.974	43.343	15.632	13.263	15.651	13.289	0	360734.320	2207	6430592.000	49
50	163.353	2186.691	21.790	49.975	21.771	50.019	13.974	43.343	15.632	13.263	15.651	13.289	0	357203.152	2185	6367644.000	50
51	163.353	2168.899	20.843	49.738	20.854	49.888	13.027	43.106	15.632	13.263	15.651	13.289	0	354296.843	2170	6315835.000	51
52	163.353	2155.856	20.843	49.738	20.851	49.909	13.027	43.106	15.632	13.263	15.651	13.289	0	352166.126	2164	6277852.000	52
53	163.353	2139.393	20.843	49.738	20.861	49.946	13.027	43.106	15.632	13.263	15.651	13.289	0	349476.799	2151	6229911.000	53
54	163.353	2150.969	20.132	49.975	20.163	50.184	12.316	43.343	15.632	13.263	15.651	13.289	0	351367.871	2161	6263622.000	54
55	163.353	2119.411	19.895	50.212	19.908	50.410	12.079	43.580	15.632	13.263	15.651	13.289	0	346212.763	2120	6171725.000	55
56	163.353	2138.926	19.895	50.212	19.899	50.377	12.079	43.580	15.632	13.263	15.651	13.289	0	349400.564	2134	6228552.000	56
57	163.353	2146.780	19.895	50.212	19.923	50.345	12.079	43.580	15.632	13.263	15.651	13.289	0	350683.493	2147	6251422.000	57
58	163.353	2138.645	19.895	50.212	19.922	50.367	12.079	43.580	15.632	13.263	15.651	13.289	0	349354.677	2141	6227734.000	58
59	163.353	2122.345	19.895	50.212	19.938	50.405	12.079	43.580	15.632	13.263	15.651	13.289	0	346691.996	2132	6180268.000	59
60	163.353	2137.131	19.895	50.448	19.926	50.613	12.079	43.817	15.632	13.263	15.651	13.289	0	349107.403	2141	6223326.000	60
61	163.353	2127.706	19.658	50.685	19.670	50.831	11.842	44.054	15.632	13.263	15.651	13.289	0	347567.832	2128	6195881.000	61
