## Supplementary Code 2 for "Engineering combinatorial and dynamic decoders using synthetic immediate-early genes": XY_16-V3-cell_2.txt

	Area	Mean	X	Y	XM	YM	BX	BY	Width	Height	Major	Minor	Angle	IntDen	Median	RawIntDen	Slice
1	91.325	2033.670	48.198	23.211	48.208	23.098	42.632	18.000	11.132	10.421	11.188	10.394	0	185725.395	2025	3310814.000	1
2	91.325	2057.972	48.198	23.211	48.200	23.087	42.632	18.000	11.132	10.421	11.188	10.394	0	187944.856	2056	3350379.000	2
3	91.325	2043.150	48.198	23.211	48.175	23.075	42.632	18.000	11.132	10.421	11.188	10.394	0	186591.246	2041	3326249.000	3
4	91.325	2067.123	47.962	23.211	47.950	23.083	42.396	18.000	11.132	10.421	11.188	10.394	0	188780.527	2061	3365276.000	4
5	91.325	2092.533	46.540	22.974	46.568	22.868	40.975	17.764	11.132	10.421	11.188	10.394	0	191101.131	2089	3406644.000	5
6	91.325	2094.984	46.304	22.974	46.343	22.854	40.738	17.764	11.132	10.421	11.188	10.394	0	191324.957	2086	3410634.000	6
7	91.325	2048.926	46.304	22.974	46.363	22.764	40.738	17.764	11.132	10.421	11.188	10.394	0	187118.722	2069	3335652.000	7
8	91.325	2070.373	46.304	22.974	46.310	22.782	40.738	17.764	11.132	10.421	11.188	10.394	0	189077.335	2086	3370567.000	8
9	91.325	2098.797	46.304	22.974	46.343	22.840	40.738	17.764	11.132	10.421	11.188	10.394	0	191673.148	2105	3416841.000	9
10	91.325	2103.321	46.304	22.974	46.332	22.846	40.738	17.764	11.132	10.421	11.188	10.394	0	192086.356	2108	3424207.000	10
11	91.325	2134.096	46.304	22.974	46.349	22.892	40.738	17.764	11.132	10.421	11.188	10.394	0	194896.908	2141	3474309.000	11
12	91.325	2127.439	46.304	22.974	46.347	22.891	40.738	17.764	11.132	10.421	11.188	10.394	0	194288.877	2128	3463470.000	12
13	91.325	2114.657	46.304	22.974	46.345	22.873	40.738	17.764	11.132	10.421	11.188	10.394	0	193121.563	2114	3442661.000	13
14	91.325	2131.695	46.304	22.974	46.329	22.841	40.738	17.764	11.132	10.421	11.188	10.394	0	194677.570	2142	3470399.000	14
15	91.325	2146.316	46.304	22.974	46.345	22.901	40.738	17.764	11.132	10.421	11.188	10.394	0	196012.837	2142	3494202.000	15
16	91.325	2161.685	46.304	22.737	46.346	22.666	40.738	17.527	11.132	10.421	11.188	10.394	0	197416.430	2160	3519223.000	16
17	91.325	2142.711	46.304	22.737	46.338	22.652	40.738	17.527	11.132	10.421	11.188	10.394	0	195683.606	2136	3488333.000	17
18	91.325	2158.744	46.304	22.500	46.338	22.448	40.738	17.290	11.132	10.421	11.188	10.394	0	197147.840	2152	3514435.000	18
19	91.325	2178.559	46.540	22.027	46.576	21.987	40.975	16.816	11.132	10.421	11.188	10.394	0	198957.460	2175	3546694.000	19
20	91.325	2173.737	47.251	22.027	47.310	21.955	41.685	16.816	11.132	10.421	11.188	10.394	0	198517.101	2170	3538844.000	20
21	91.325	2165.452	47.488	22.027	47.558	21.947	41.922	16.816	11.132	10.421	11.188	10.394	0	197760.471	2157	3525356.000	21
22	91.325	2157.213	47.488	22.027	47.543	21.960	41.922	16.816	11.132	10.421	11.188	10.394	0	197008.047	2148	3511943.000	22
23	91.325	2174.509	47.488	22.027	47.525	21.952	41.922	16.816	11.132	10.421	11.188	10.394	0	198587.559	2164	3540100.000	23
24	91.325	2184.976	47.488	22.027	47.524	21.953	41.922	16.816	11.132	10.421	11.188	10.394	0	199543.501	2171	3557141.000	24
25	91.325	2176.322	47.488	22.027	47.537	21.940	41.922	16.816	11.132	10.421	11.188	10.394	0	198753.156	2171	3543052.000	25
26	91.325	2202.026	47.488	20.606	47.515	20.565	41.922	15.395	11.132	10.421	11.188	10.394	0	201100.630	2196	3584899.000	26
27	91.325	2207.515	47.725	19.658	47.786	19.644	42.159	14.448	11.132	10.421	11.188	10.394	0	201601.853	2209	3593834.000	27
28	91.325	2204.071	47.725	19.658	47.775	19.639	42.159	14.448	11.132	10.421	11.188	10.394	0	201287.320	2191	3588227.000	28
29	91.325	2209.228	47.725	19.421	47.768	19.405	42.159	14.211	11.132	10.421	11.188	10.394	0	201758.307	2204	3596623.000	29
30	91.325	2200.253	47.962	19.185	48.026	19.201	42.396	13.974	11.132	10.421	11.188	10.394	0	200938.679	2201	3582012.000	30
31	91.325	2202.630	47.962	19.185	48.020	19.194	42.396	13.974	11.132	10.421	11.188	10.394	0	201155.773	2190	3585882.000	31
32	91.325	2211.056	47.962	19.185	48.017	19.182	42.396	13.974	11.132	10.421	11.188	10.394	0	201925.250	2205	3599599.000	32
33	91.325	2199.495	48.435	19.185	48.493	19.193	42.869	13.974	11.132	10.421	11.188	10.394	0	200869.456	2203	3580778.000	33
34	91.325	2187.138	48.909	19.185	48.974	19.201	43.343	13.974	11.132	10.421	11.188	10.394	0	199740.961	2185	3560661.000	34
35	91.325	2214.870	49.146	19.421	49.221	19.447	43.580	14.211	11.132	10.421	11.188	10.394	0	202273.610	2221	3605809.000	35
36	91.325	2202.114	49.383	19.421	49.440	19.452	43.817	14.211	11.132	10.421	11.188	10.394	0	201108.596	2204	3585041.000	36
37	91.325	2195.276	49.383	19.421	49.448	19.444	43.817	14.211	11.132	10.421	11.188	10.394	0	200484.185	2203	3573910.000	37
38	91.325	2203.874	49.383	19.421	49.437	19.450	43.817	14.211	11.132	10.421	11.188	10.394	0	201269.369	2215	3587907.000	38
39	91.325	2196.716	49.383	19.421	49.422	19.462	43.817	14.211	11.132	10.421	11.188	10.394	0	200615.619	2192	3576253.000	39
40	91.325	2188.596	50.330	19.421	50.373	19.469	44.764	14.211	11.132	10.421	11.188	10.394	0	199874.134	2193	3563035.000	40
41	91.325	2197.263	50.330	19.421	50.386	19.452	44.764	14.211	11.132	10.421	11.188	10.394	0	200665.601	2201	3577144.000	41
42	91.325	2203.349	50.804	19.421	50.870	19.460	45.238	14.211	11.132	10.421	11.188	10.394	0	201221.406	2204	3587052.000	42
43	91.325	2208.407	51.277	19.895	51.325	19.910	45.712	14.685	11.132	10.421	11.188	10.394	0	201683.362	2202	3595287.000	43
44	91.325	2216.787	51.277	20.132	51.312	20.143	45.712	14.921	11.132	10.421	11.188	10.394	0	202448.631	2222	3608929.000	44
45	91.325	2209.733	50.567	20.369	50.630	20.382	45.001	15.158	11.132	10.421	11.188	10.394	0	201804.474	2217	3597446.000	45
46	91.325	2204.830	50.093	20.606	50.122	20.587	44.527	15.395	11.132	10.421	11.188	10.394	0	201356.655	2213	3589463.000	46
47	91.325	2204.647	49.856	20.606	49.905	20.592	44.290	15.395	11.132	10.421	11.188	10.394	0	201339.994	2203	3589166.000	47
48	91.325	2205.474	49.146	20.606	49.194	20.617	43.580	15.395	11.132	10.421	11.188	10.394	0	201415.444	2219	3590511.000	48
49	91.325	2203.049	48.909	20.606	48.966	20.608	43.343	15.395	11.132	10.421	11.188	10.394	0	201194.031	2210	3586564.000	49
50	91.325	2182.364	48.435	20.369	48.506	20.388	42.869	15.158	11.132	10.421	11.188	10.394	0	199304.978	2189	3552889.000	50
51	91.325	2177.231	47.725	20.369	47.787	20.386	42.159	15.158	11.132	10.421	11.188	10.394	0	198836.179	2176	3544532.000	51
52	91.325	2181.247	47.251	20.369	47.292	20.387	41.685	15.158	11.132	10.421	11.188	10.394	0	199202.938	2184	3551070.000	52
53	91.325	2179.894	47.014	20.369	47.060	20.391	41.448	15.158	11.132	10.421	11.188	10.394	0	199079.414	2183	3548868.000	53
54	91.325	2179.049	47.014	20.369	47.054	20.403	41.448	15.158	11.132	10.421	11.188	10.394	0	199002.225	2179	3547492.000	54
55	91.325	2181.813	46.777	20.369	46.822	20.378	41.211	15.158	11.132	10.421	11.188	10.394	0	199254.603	2173	3551991.000	55
56	91.325	2160.904	46.777	19.895	46.831	19.914	41.211	14.685	11.132	10.421	11.188	10.394	0	197345.131	2168	3517952.000	56
57	91.325	2160.164	46.777	19.658	46.814	19.685	41.211	14.448	11.132	10.421	11.188	10.394	0	197277.535	2158	3516747.000	57
58	91.325	2176.445	46.777	19.658	46.804	19.687	41.211	14.448	11.132	10.421	11.188	10.394	0	198764.431	2178	3543253.000	58
59	91.325	2163.913	46.777	19.658	46.846	19.695	41.211	14.448	11.132	10.421	11.188	10.394	0	197619.949	2164	3522851.000	59
60	91.325	2161.572	46.777	19.658	46.872	19.701	41.211	14.448	11.132	10.421	11.188	10.394	0	197406.108	2161	3519039.000	60
61	91.325	2185.943	46.540	20.132	46.635	20.146	40.975	14.921	11.132	10.421	11.188	10.394	0	199631.797	2188	3558715.000	61
