## Supplementary Code 2 for "Engineering combinatorial and dynamic decoders using synthetic immediate-early genes": XY_16-V3-cell_3.txt

	Area	Mean	X	Y	XM	YM	BX	BY	Width	Height	Major	Minor	Angle	IntDen	Median	RawIntDen	Slice
1	139.456	2182.720	98.055	35.646	98.049	35.660	90.712	29.606	14.685	12.079	14.696	12.082	0	304393.704	2184	5426242.000	1
2	139.456	2208.949	98.055	35.646	98.021	35.649	90.712	29.606	14.685	12.079	14.696	12.082	0	308051.426	2217	5491446.000	2
3	139.456	2190.124	98.055	35.646	98.075	35.660	90.712	29.606	14.685	12.079	14.696	12.082	0	305426.274	2193	5444649.000	3
4	139.456	2207.539	97.344	34.935	97.302	34.926	90.002	28.895	14.685	12.079	14.696	12.082	0	307854.808	2207	5487941.000	4
5	139.456	2222.511	97.107	34.698	97.069	34.703	89.765	28.659	14.685	12.079	14.696	12.082	0	309942.835	2222	5525163.000	5
6	139.456	2218.451	97.107	34.698	97.078	34.693	89.765	28.659	14.685	12.079	14.696	12.082	0	309376.652	2220	5515070.000	6
7	139.456	2219.914	97.107	34.698	97.080	34.691	89.765	28.659	14.685	12.079	14.696	12.082	0	309580.676	2228	5518707.000	7
8	139.456	2230.200	96.634	34.698	96.629	34.703	89.291	28.659	14.685	12.079	14.696	12.082	0	311015.122	2234	5544278.000	8
9	139.456	2238.151	96.160	34.698	96.119	34.711	88.818	28.659	14.685	12.079	14.696	12.082	0	312123.871	2238	5564043.000	9
10	139.456	2233.035	96.160	34.935	96.139	34.937	88.818	28.895	14.685	12.079	14.696	12.082	0	311410.435	2238	5551325.000	10
11	139.456	2239.947	96.160	34.935	96.152	34.943	88.818	28.895	14.685	12.079	14.696	12.082	0	312374.286	2240	5568507.000	11
12	139.456	2233.389	96.160	34.935	96.148	34.929	88.818	28.895	14.685	12.079	14.696	12.082	0	311459.856	2244	5552206.000	12
13	139.456	2251.246	95.213	34.935	95.190	34.927	87.870	28.895	14.685	12.079	14.696	12.082	0	313950.040	2260	5596597.000	13
14	139.456	2266.744	94.976	34.935	94.954	34.936	87.633	28.895	14.685	12.079	14.696	12.082	0	316111.329	2276	5635125.000	14
15	139.456	2266.039	93.791	35.172	93.784	35.155	86.449	29.132	14.685	12.079	14.696	12.082	0	316013.104	2277	5633374.000	15
16	139.456	2263.663	93.555	35.172	93.529	35.162	86.212	29.132	14.685	12.079	14.696	12.082	0	315681.742	2272	5627467.000	16
17	139.456	2244.823	93.555	35.172	93.523	35.167	86.212	29.132	14.685	12.079	14.696	12.082	0	313054.401	2254	5580631.000	17
18	139.456	2252.537	93.318	35.172	93.299	35.178	85.976	29.132	14.685	12.079	14.696	12.082	0	314130.166	2258	5599808.000	18
19	139.456	2255.742	91.660	35.646	91.607	35.644	84.318	29.606	14.685	12.079	14.696	12.082	0	314577.087	2263	5607775.000	19
20	139.456	2247.757	90.949	36.119	90.879	36.119	83.607	30.080	14.685	12.079	14.696	12.082	0	313463.514	2253	5587924.000	20
21	139.456	2253.661	90.002	36.593	89.899	36.599	82.660	30.553	14.685	12.079	14.696	12.082	0	314286.844	2245	5602601.000	21
22	139.456	2253.316	89.765	36.593	89.684	36.586	82.423	30.553	14.685	12.079	14.696	12.082	0	314238.713	2254	5601743.000	22
23	139.456	2262.916	89.765	36.593	89.668	36.586	82.423	30.553	14.685	12.079	14.696	12.082	0	315577.458	2268	5625608.000	23
24	139.456	2278.574	89.765	36.593	89.655	36.582	82.423	30.553	14.685	12.079	14.696	12.082	0	317761.074	2287	5664534.000	24
25	139.456	2282.846	89.291	36.593	89.143	36.594	81.949	30.553	14.685	12.079	14.696	12.082	0	318356.932	2286	5675156.000	25
26	139.456	2268.114	89.291	36.593	89.177	36.584	81.949	30.553	14.685	12.079	14.696	12.082	0	316302.450	2269	5638532.000	26
27	139.456	2266.741	89.291	37.067	89.153	37.065	81.949	31.027	14.685	12.079	14.696	12.082	0	316110.881	2277	5635117.000	27
28	139.456	2265.522	89.291	37.067	89.175	37.074	81.949	31.027	14.685	12.079	14.696	12.082	0	315940.964	2270	5632088.000	28
29	139.456	2262.866	89.291	37.067	89.173	37.083	81.949	31.027	14.685	12.079	14.696	12.082	0	315570.558	2266	5625485.000	29
30	139.456	2255.420	89.291	37.303	89.174	37.316	81.949	31.264	14.685	12.079	14.696	12.082	0	314532.098	2259	5606973.000	30
31	139.456	2254.156	89.528	38.014	89.418	38.007	82.186	31.974	14.685	12.079	14.696	12.082	0	314355.955	2262	5603833.000	31
32	139.456	2256.573	90.002	38.251	89.900	38.261	82.660	32.211	14.685	12.079	14.696	12.082	0	314692.983	2257	5609841.000	32
33	139.456	2259.141	90.239	38.251	90.144	38.272	82.897	32.211	14.685	12.079	14.696	12.082	0	315051.048	2253	5616224.000	33
34	139.456	2272.195	90.949	38.488	90.862	38.523	83.607	32.448	14.685	12.079	14.696	12.082	0	316871.494	2268	5648676.000	34
35	139.456	2263.281	90.949	38.488	90.863	38.523	83.607	32.448	14.685	12.079	14.696	12.082	0	315628.450	2257	5626517.000	35
36	139.456	2254.887	90.949	38.488	90.886	38.519	83.607	32.448	14.685	12.079	14.696	12.082	0	314457.882	2243	5605650.000	36
37	139.456	2258.193	91.186	38.488	91.101	38.511	83.844	32.448	14.685	12.079	14.696	12.082	0	314918.940	2251	5613869.000	37
38	139.456	2259.889	91.186	38.488	91.145	38.523	83.844	32.448	14.685	12.079	14.696	12.082	0	315155.387	2257	5618084.000	38
39	139.456	2256.516	91.186	38.488	91.107	38.514	83.844	32.448	14.685	12.079	14.696	12.082	0	314684.961	2250	5609698.000	39
40	139.456	2241.744	91.186	38.488	91.139	38.512	83.844	32.448	14.685	12.079	14.696	12.082	0	312624.982	2243	5572976.000	40
41	139.456	2238.843	91.660	38.488	91.589	38.516	84.318	32.448	14.685	12.079	14.696	12.082	0	312220.357	2233	5565763.000	41
42	139.456	2221.220	91.660	38.488	91.608	38.522	84.318	32.448	14.685	12.079	14.696	12.082	0	309762.821	2220	5521954.000	42
43	139.456	2224.777	91.660	38.488	91.584	38.546	84.318	32.448	14.685	12.079	14.696	12.082	0	310258.828	2219	5530796.000	43
44	139.456	2228.347	91.660	38.725	91.580	38.751	84.318	32.685	14.685	12.079	14.696	12.082	0	310756.685	2224	5539671.000	44
45	139.456	2224.821	91.660	38.725	91.599	38.763	84.318	32.685	14.685	12.079	14.696	12.082	0	310264.886	2222	5530904.000	45
46	139.456	2219.162	91.897	38.725	91.829	38.765	84.554	32.685	14.685	12.079	14.696	12.082	0	309475.719	2216	5516836.000	46
47	139.456	2219.295	92.134	38.488	92.067	38.529	84.791	32.448	14.685	12.079	14.696	12.082	0	309494.287	2219	5517167.000	47
48	139.456	2220.593	92.134	38.488	92.071	38.515	84.791	32.448	14.685	12.079	14.696	12.082	0	309675.311	2214	5520394.000	48
49	139.456	2236.467	92.134	38.488	92.076	38.521	84.791	32.448	14.685	12.079	14.696	12.082	0	311889.107	2238	5559858.000	49
50	139.456	2231.229	92.134	38.488	92.059	38.510	84.791	32.448	14.685	12.079	14.696	12.082	0	311158.617	2228	5546836.000	50
51	139.456	2218.054	92.134	38.488	92.088	38.522	84.791	32.448	14.685	12.079	14.696	12.082	0	309321.229	2216	5514082.000	51
52	139.456	2223.856	92.134	38.488	92.101	38.507	84.791	32.448	14.685	12.079	14.696	12.082	0	310130.422	2213	5528507.000	52
53	139.456	2209.581	92.134	38.488	92.124	38.504	84.791	32.448	14.685	12.079	14.696	12.082	0	308139.666	2202	5493019.000	53
54	139.456	2196.099	92.134	38.488	92.105	38.505	84.791	32.448	14.685	12.079	14.696	12.082	0	306259.477	2194	5459502.000	54
55	139.456	2201.863	91.423	38.488	91.379	38.511	84.081	32.448	14.685	12.079	14.696	12.082	0	307063.341	2199	5473832.000	55
56	139.456	2190.365	91.423	38.488	91.386	38.502	84.081	32.448	14.685	12.079	14.696	12.082	0	305459.820	2182	5445247.000	56
57	139.456	2198.551	91.423	38.488	91.375	38.512	84.081	32.448	14.685	12.079	14.696	12.082	0	306601.498	2189	5465599.000	57
58	139.456	2217.497	90.712	38.488	90.639	38.510	83.370	32.448	14.685	12.079	14.696	12.082	0	309243.591	2218	5512698.000	58
59	139.456	2211.673	90.712	38.488	90.649	38.500	83.370	32.448	14.685	12.079	14.696	12.082	0	308431.425	2206	5498220.000	59
60	139.456	2202.137	90.002	38.488	89.913	38.486	82.660	32.448	14.685	12.079	14.696	12.082	0	307101.487	2201	5474512.000	60
61	139.456	2235.180	88.818	39.672	88.716	39.659	81.475	33.632	14.685	12.079	14.696	12.082	0	311709.598	2235	5556658.000	61
