## Supplementary Code 2 for "Engineering combinatorial and dynamic decoders using synthetic immediate-early genes": XY_16-V3-cell_4.txt

	Area	Mean	X	Y	XM	YM	BX	BY	Width	Height	Major	Minor	Angle	IntDen	Median	RawIntDen	Slice
1	137.268	1936.282	70.225	67.383	70.226	67.422	63.001	61.343	14.448	12.079	14.426	12.115	0	265790.327	1942	4738083	1
2	137.268	1953.911	70.225	67.383	70.227	67.429	63.001	61.343	14.448	12.079	14.426	12.115	0	268210.110	1955	4781219	2
3	137.268	1958.557	70.699	67.383	70.649	67.418	63.475	61.343	14.448	12.079	14.426	12.115	0	268847.872	1960	4792588	3
4	137.268	1953.938	70.936	67.383	70.896	67.417	63.712	61.343	14.448	12.079	14.426	12.115	0	268213.924	1950	4781287	4
5	137.268	1955.655	70.936	67.383	70.892	67.414	63.712	61.343	14.448	12.079	14.426	12.115	0	268449.586	1955	4785488	5
6	137.268	1967.633	71.173	68.330	71.119	68.344	63.949	62.291	14.448	12.079	14.426	12.115	0	270093.721	1964	4814797	6
7	137.268	1957.729	71.173	68.330	71.123	68.331	63.949	62.291	14.448	12.079	14.426	12.115	0	268734.276	1957	4790563	7
8	137.268	1960.201	71.173	68.330	71.109	68.329	63.949	62.291	14.448	12.079	14.426	12.115	0	269073.548	1960	4796611	8
9	137.268	1960.088	71.173	68.330	71.118	68.298	63.949	62.291	14.448	12.079	14.426	12.115	0	269058.066	1953	4796335	9
10	137.268	1955.256	71.173	68.094	71.130	68.074	63.949	62.054	14.448	12.079	14.426	12.115	0	268394.780	1952	4784511	10
11	137.268	1958.004	71.173	67.857	71.123	67.853	63.949	61.817	14.448	12.079	14.426	12.115	0	268772.029	1956	4791236	11
12	137.268	1965.821	71.173	67.857	71.124	67.848	63.949	61.817	14.448	12.079	14.426	12.115	0	269844.989	1963	4810363	12
13	137.268	1963.289	71.173	67.857	71.118	67.868	63.949	61.817	14.448	12.079	14.426	12.115	0	269497.526	1954	4804169	13
14	137.268	1989.703	71.173	67.857	71.106	67.870	63.949	61.817	14.448	12.079	14.426	12.115	0	273123.330	1990	4868804	14
15	137.268	1982.082	71.173	67.857	71.102	67.881	63.949	61.817	14.448	12.079	14.426	12.115	0	272077.184	1976	4850155	15
16	137.268	1979.710	71.173	67.857	71.130	67.885	63.949	61.817	14.448	12.079	14.426	12.115	0	271751.600	1984	4844351	16
17	137.268	1976.138	71.173	67.857	71.133	67.885	63.949	61.817	14.448	12.079	14.426	12.115	0	271261.260	1975	4835610	17
18	137.268	1967.412	71.173	67.857	71.126	67.899	63.949	61.817	14.448	12.079	14.426	12.115	0	270063.373	1964	4814256	18
19	137.268	1974.540	71.173	67.857	71.141	67.904	63.949	61.817	14.448	12.079	14.426	12.115	0	271041.866	1974	4831699	19
20	137.268	1970.671	71.173	67.857	71.137	67.880	63.949	61.817	14.448	12.079	14.426	12.115	0	270510.855	1969	4822233	20
21	137.268	1960.833	71.173	67.857	71.160	67.856	63.949	61.817	14.448	12.079	14.426	12.115	0	269160.386	1953	4798159	21
22	137.268	1964.238	71.646	67.857	71.643	67.875	64.422	61.817	14.448	12.079	14.426	12.115	0	269627.783	1960	4806491	22
23	137.268	1966.435	71.646	67.857	71.646	67.883	64.422	61.817	14.448	12.079	14.426	12.115	0	269929.358	1960	4811867	23
24	137.268	1974.931	71.646	67.857	71.616	67.882	64.422	61.817	14.448	12.079	14.426	12.115	0	271095.550	1972	4832656	24
25	137.268	1970.032	71.646	67.857	71.610	67.894	64.422	61.817	14.448	12.079	14.426	12.115	0	270423.064	1965	4820668	25
26	137.268	1971.881	71.646	67.857	71.607	67.877	64.422	61.817	14.448	12.079	14.426	12.115	0	270676.957	1971	4825194	26
27	137.268	1977.015	71.646	67.857	71.619	67.885	64.422	61.817	14.448	12.079	14.426	12.115	0	271381.587	1970	4837755	27
28	137.268	1988.894	71.646	67.857	71.617	67.885	64.422	61.817	14.448	12.079	14.426	12.115	0	273012.203	1983	4866823	28
29	137.268	1984.408	71.646	67.857	71.616	67.889	64.422	61.817	14.448	12.079	14.426	12.115	0	272396.430	1984	4855846	29
30	137.268	1980.963	71.646	67.857	71.611	67.889	64.422	61.817	14.448	12.079	14.426	12.115	0	271923.536	1977	4847416	30
31	137.268	1976.503	71.409	67.857	71.362	67.907	64.186	61.817	14.448	12.079	14.426	12.115	0	271311.298	1974	4836502	31
32	137.268	1984.628	71.173	67.857	71.129	67.913	63.949	61.817	14.448	12.079	14.426	12.115	0	272426.666	1981	4856385	32
33	137.268	1988.496	70.936	67.857	70.897	67.901	63.712	61.817	14.448	12.079	14.426	12.115	0	272957.564	1986	4865849	33
34	137.268	1992.629	70.936	67.857	70.885	67.908	63.712	61.817	14.448	12.079	14.426	12.115	0	273524.869	1997	4875962	34
35	137.268	1990.345	71.173	67.857	71.126	67.913	63.949	61.817	14.448	12.079	14.426	12.115	0	273211.345	1989	4870373	35
36	137.268	1990.163	71.883	67.857	71.843	67.900	64.659	61.817	14.448	12.079	14.426	12.115	0	273186.439	1986	4869929	36
37	137.268	1972.958	71.883	67.857	71.839	67.906	64.659	61.817	14.448	12.079	14.426	12.115	0	270824.772	1967	4827829	37
38	137.268	1971.871	72.120	67.857	72.066	67.916	64.896	61.817	14.448	12.079	14.426	12.115	0	270675.555	1969	4825169	38
39	137.268	1974.884	72.120	67.857	72.075	67.886	64.896	61.817	14.448	12.079	14.426	12.115	0	271089.099	1969	4832541	39
40	137.268	1982.402	72.120	67.857	72.069	67.898	64.896	61.817	14.448	12.079	14.426	12.115	0	272121.052	1979	4850937	40
41	137.268	1983.531	72.120	67.857	72.059	67.896	64.896	61.817	14.448	12.079	14.426	12.115	0	272276.103	1979	4853701	41
42	137.268	1991.748	71.883	67.857	71.823	67.893	64.659	61.817	14.448	12.079	14.426	12.115	0	273403.981	1985	4873807	42
43	137.268	2000.325	71.173	67.857	71.117	67.899	63.949	61.817	14.448	12.079	14.426	12.115	0	274581.337	1991	4894795	43
44	137.268	2006.152	71.173	67.857	71.107	67.908	63.949	61.817	14.448	12.079	14.426	12.115	0	275381.162	2004	4909053	44
45	137.268	2003.948	71.173	67.857	71.125	67.910	63.949	61.817	14.448	12.079	14.426	12.115	0	275078.689	1997	4903661	45
46	137.268	2002.054	71.173	67.857	71.124	67.912	63.949	61.817	14.448	12.079	14.426	12.115	0	274818.681	1998	4899026	46
47	137.268	2007.372	71.173	67.857	71.170	67.909	63.949	61.817	14.448	12.079	14.426	12.115	0	275548.666	1997	4912039	47
48	137.268	2004.072	72.120	67.620	72.111	67.664	64.896	61.580	14.448	12.079	14.426	12.115	0	275095.686	2001	4903964	48
49	137.268	2013.745	72.831	67.620	72.824	67.679	65.607	61.580	14.448	12.079	14.426	12.115	0	276423.437	2016	4927633	49
50	137.268	2015.432	73.541	67.620	73.532	67.678	66.317	61.580	14.448	12.079	14.426	12.115	0	276655.059	2013	4931762	50
51	137.268	2009.993	73.541	67.620	73.544	67.678	66.317	61.580	14.448	12.079	14.426	12.115	0	275908.526	2009	4918454	51
52	137.268	2001.175	73.541	67.620	73.524	67.674	66.317	61.580	14.448	12.079	14.426	12.115	0	274698.017	1995	4896875	52
53	137.268	1990.420	73.541	67.857	73.532	67.924	66.317	61.817	14.448	12.079	14.426	12.115	0	273221.723	1992	4870558	53
54	137.268	1996.547	74.488	68.094	74.457	68.141	67.265	62.054	14.448	12.079	14.426	12.115	0	274062.780	1995	4885551	54
55	137.268	1992.277	75.199	68.330	75.188	68.364	67.975	62.291	14.448	12.079	14.426	12.115	0	273476.626	1988	4875102	55
56	137.268	1984.945	75.910	69.278	75.866	69.298	68.686	63.238	14.448	12.079	14.426	12.115	0	272470.141	1979	4857160	56
57	137.268	1991.028	76.383	69.278	76.351	69.299	69.159	63.238	14.448	12.079	14.426	12.115	0	273305.139	1986	4872045	57
58	137.268	1984.596	76.383	69.278	76.361	69.321	69.159	63.238	14.448	12.079	14.426	12.115	0	272422.291	1983	4856307	58
59	137.268	1974.110	76.383	69.278	76.383	69.334	69.159	63.238	14.448	12.079	14.426	12.115	0	270982.908	1971	4830648	59
60	137.268	1962.446	76.383	69.278	76.388	69.323	69.159	63.238	14.448	12.079	14.426	12.115	0	269381.799	1960	4802106	60
61	137.268	1963.302	76.383	69.278	76.397	69.338	69.159	63.238	14.448	12.079	14.426	12.115	0	269499.209	1962	4804199	61
