## Supplementary Code 2 for "Engineering combinatorial and dynamic decoders using synthetic immediate-early genes": XY_16-V3-cell_5.txt

	Area	Mean	X	Y	XM	YM	BX	BY	Width	Height	Major	Minor	Angle	IntDen	Median	RawIntDen	Slice
1	115.166	1874.274	42.988	85.620	43.050	85.605	36.948	79.581	12.079	12.079	12.109	12.109	0	215853.193	1870	3847884	1
2	115.166	1898.697	42.988	85.620	43.044	85.612	36.948	79.581	12.079	12.079	12.109	12.109	0	218665.933	1893	3898025	2
3	115.166	1901.144	43.225	85.620	43.243	85.602	37.185	79.581	12.079	12.079	12.109	12.109	0	218947.762	1897	3903049	3
4	115.166	1893.523	43.225	85.620	43.272	85.588	37.185	79.581	12.079	12.079	12.109	12.109	0	218070.019	1894	3887402	4
5	115.166	1898.959	43.225	85.620	43.278	85.601	37.185	79.581	12.079	12.079	12.109	12.109	0	218696.057	1888	3898562	5
6	115.166	1881.001	43.225	85.620	43.247	85.605	37.185	79.581	12.079	12.079	12.109	12.109	0	216628.000	1869	3861696	6
7	115.166	1889.594	43.225	84.673	43.271	84.624	37.185	78.633	12.079	12.079	12.109	12.109	0	217617.600	1881	3879337	7
8	115.166	1900.369	43.698	84.199	43.762	84.148	37.659	78.160	12.079	12.079	12.109	12.109	0	218858.512	1890	3901458	8
9	115.166	1885.630	43.698	84.199	43.760	84.160	37.659	78.160	12.079	12.079	12.109	12.109	0	217161.085	1880	3871199	9
10	115.166	1890.835	43.698	83.252	43.744	83.208	37.659	77.212	12.079	12.079	12.109	12.109	0	217760.478	1889	3881884	10
11	115.166	1897.623	43.698	83.015	43.765	82.955	37.659	76.975	12.079	12.079	12.109	12.109	0	218542.184	1890	3895819	11
12	115.166	1900.830	43.935	82.541	43.988	82.474	37.896	76.502	12.079	12.079	12.109	12.109	0	218911.580	1891	3902404	12
13	115.166	1918.653	45.119	81.594	45.190	81.515	39.080	75.554	12.079	12.079	12.109	12.109	0	220964.210	1911	3938995	13
14	115.166	1938.576	45.356	81.594	45.416	81.547	39.317	75.554	12.079	12.079	12.109	12.109	0	223258.673	1939	3979897	14
15	115.166	1936.621	45.593	81.594	45.656	81.526	39.553	75.554	12.079	12.079	12.109	12.109	0	223033.445	1933	3975882	15
16	115.166	1940.290	45.830	82.304	45.888	82.235	39.790	76.265	12.079	12.079	12.109	12.109	0	223456.021	1931	3983415	16
17	115.166	1924.456	46.304	82.778	46.349	82.711	40.264	76.738	12.079	12.079	12.109	12.109	0	221632.545	1919	3950909	17
18	115.166	1922.983	47.014	83.725	47.085	83.699	40.975	77.686	12.079	12.079	12.109	12.109	0	221462.909	1919	3947885	18
19	115.166	1941.433	47.014	83.725	47.070	83.678	40.975	77.686	12.079	12.079	12.109	12.109	0	223587.680	1932	3985762	19
20	115.166	1932.653	47.725	83.725	47.776	83.673	41.685	77.686	12.079	12.079	12.109	12.109	0	222576.483	1930	3967736	20
21	115.166	1957.420	48.435	83.725	48.497	83.670	42.396	77.686	12.079	12.079	12.109	12.109	0	225428.882	1949	4018584	21
22	115.166	1953.211	48.435	83.489	48.502	83.418	42.396	77.449	12.079	12.079	12.109	12.109	0	224944.095	1943	4009942	22
23	115.166	1947.817	48.435	83.252	48.491	83.189	42.396	77.212	12.079	12.079	12.109	12.109	0	224322.882	1943	3998868	23
24	115.166	1967.725	48.435	83.252	48.501	83.220	42.396	77.212	12.079	12.079	12.109	12.109	0	226615.662	1964	4039740	24
25	115.166	1969.991	48.435	83.252	48.496	83.214	42.396	77.212	12.079	12.079	12.109	12.109	0	226876.567	1969	4044391	25
26	115.166	1980.211	48.672	83.252	48.732	83.220	42.632	77.212	12.079	12.079	12.109	12.109	0	228053.586	1970	4065373	26
27	115.166	1996.123	50.567	83.252	50.624	83.242	44.527	77.212	12.079	12.079	12.109	12.109	0	229886.093	1989	4098040	27
28	115.166	2003.446	50.804	83.252	50.857	83.239	44.764	77.212	12.079	12.079	12.109	12.109	0	230729.506	1995	4113075	28
29	115.166	1987.690	50.804	83.252	50.848	83.241	44.764	77.212	12.079	12.079	12.109	12.109	0	228914.949	1975	4080728	29
30	115.166	1985.665	52.935	84.199	52.977	84.201	46.896	78.160	12.079	12.079	12.109	12.109	0	228681.699	1975	4076570	30
31	115.166	1982.302	53.172	84.436	53.203	84.438	47.133	78.396	12.079	12.079	12.109	12.109	0	228294.409	1977	4069666	31
32	115.166	1964.475	53.172	84.436	53.234	84.457	47.133	78.396	12.079	12.079	12.109	12.109	0	226241.329	1953	4033067	32
33	115.166	1970.562	53.172	84.436	53.223	84.454	47.133	78.396	12.079	12.079	12.109	12.109	0	226942.368	1969	4045564	33
34	115.166	1963.775	53.646	84.910	53.706	84.952	47.606	78.870	12.079	12.079	12.109	12.109	0	226160.718	1949	4031630	34
35	115.166	1973.657	55.541	86.331	55.575	86.358	49.501	80.291	12.079	12.079	12.109	12.109	0	227298.806	1964	4051918	35
36	115.166	1975.300	56.962	87.278	56.980	87.316	50.922	81.239	12.079	12.079	12.109	12.109	0	227487.964	1962	4055290	36
37	115.166	1967.552	56.962	87.515	56.980	87.553	50.922	81.475	12.079	12.079	12.109	12.109	0	226595.748	1964	4039385	37
38	115.166	1950.565	56.962	87.515	56.995	87.568	50.922	81.475	12.079	12.079	12.109	12.109	0	224639.379	1947	4004510	38
39	115.166	1943.530	56.962	87.515	57.010	87.556	50.922	81.475	12.079	12.079	12.109	12.109	0	223829.176	1936	3990067	39
40	115.166	1949.868	56.962	88.226	57.008	88.261	50.922	82.186	12.079	12.079	12.109	12.109	0	224559.161	1949	4003080	40
41	115.166	1948.320	56.962	89.410	56.996	89.409	50.922	83.370	12.079	12.079	12.109	12.109	0	224380.773	1943	3999900	41
42	115.166	1944.016	56.962	89.410	56.983	89.429	50.922	83.370	12.079	12.079	12.109	12.109	0	223885.160	1938	3991065	42
43	115.166	1944.592	56.962	89.410	56.992	89.451	50.922	83.370	12.079	12.079	12.109	12.109	0	223951.466	1943	3992247	43
44	115.166	1937.117	56.962	89.410	56.988	89.437	50.922	83.370	12.079	12.079	12.109	12.109	0	223090.608	1934	3976901	44
45	115.166	1951.092	57.909	90.120	57.930	90.149	51.870	84.081	12.079	12.079	12.109	12.109	0	224700.075	1950	4005592	45
46	115.166	1941.251	57.909	90.120	57.928	90.145	51.870	84.081	12.079	12.079	12.109	12.109	0	223566.700	1936	3985388	46
47	115.166	1935.231	57.199	89.173	57.216	89.193	51.159	83.133	12.079	12.079	12.109	12.109	0	222873.458	1938	3973030	47
48	115.166	1928.892	57.199	88.936	57.227	88.979	51.159	82.897	12.079	12.079	12.109	12.109	0	222143.361	1916	3960015	48
49	115.166	1927.644	57.199	88.936	57.228	88.980	51.159	82.897	12.079	12.079	12.109	12.109	0	221999.697	1922	3957454	49
50	115.166	1927.935	57.199	88.936	57.239	89.006	51.159	82.897	12.079	12.079	12.109	12.109	0	222033.131	1923	3958050	50
51	115.166	1908.213	57.199	88.936	57.256	89.019	51.159	82.897	12.079	12.079	12.109	12.109	0	219761.892	1899	3917562	51
52	115.166	1898.693	57.199	89.173	57.259	89.244	51.159	83.133	12.079	12.079	12.109	12.109	0	218665.484	1887	3898017	52
53	115.166	1922.947	58.857	89.647	58.897	89.704	52.817	83.607	12.079	12.079	12.109	12.109	0	221458.702	1914	3947810	53
54	115.166	1926.787	58.857	90.120	58.910	90.178	52.817	84.081	12.079	12.079	12.109	12.109	0	221900.911	1918	3955693	54
55	115.166	1907.783	59.804	90.594	59.841	90.636	53.764	84.554	12.079	12.079	12.109	12.109	0	219712.359	1897	3916679	55
56	115.166	1899.986	59.804	90.594	59.848	90.661	53.764	84.554	12.079	12.079	12.109	12.109	0	218814.420	1896	3900672	56
57	115.166	1896.507	59.804	90.594	59.824	90.660	53.764	84.554	12.079	12.079	12.109	12.109	0	218413.722	1886	3893529	57
58	115.166	1893.689	59.804	90.594	59.853	90.645	53.764	84.554	12.079	12.079	12.109	12.109	0	218089.148	1884	3887743	58
59	115.166	1891.133	60.041	90.594	60.084	90.670	54.001	84.554	12.079	12.079	12.109	12.109	0	217794.865	1875	3882497	59
60	115.166	1884.575	60.041	90.594	60.093	90.673	54.001	84.554	12.079	12.079	12.109	12.109	0	217039.524	1870	3869032	60
61	115.166	1869.327	60.041	90.594	60.060	90.664	54.001	84.554	12.079	12.079	12.109	12.109	0	215283.476	1864	3837728	61
