## Supplementary Code 2 for "Engineering combinatorial and dynamic decoders using synthetic immediate-early genes": XY_16-V3-cell_6.txt

	Area	Mean	X	Y	XM	YM	BX	BY	Width	Height	Major	Minor	Angle	IntDen	Median	RawIntDen	Slice
1	101.198	1778.887	56.606	100.660	56.616	100.625	50.685	95.213	11.842	10.895	11.854	10.869	0	180020.315	1770	3209113	1
2	101.198	1799.161	56.606	100.660	56.619	100.616	50.685	95.213	11.842	10.895	11.854	10.869	0	182071.936	1790	3245686	2
3	101.198	1793.614	56.606	100.897	56.639	100.875	50.685	95.449	11.842	10.895	11.854	10.869	0	181510.577	1789	3235679	3
4	101.198	1785.300	56.606	100.897	56.623	100.865	50.685	95.449	11.842	10.895	11.854	10.869	0	180669.296	1777	3220682	4
5	101.198	1801.426	56.606	100.897	56.634	100.853	50.685	95.449	11.842	10.895	11.854	10.869	0	182301.146	1796	3249772	5
6	101.198	1803.899	56.606	101.134	56.634	101.107	50.685	95.686	11.842	10.895	11.854	10.869	0	182551.393	1796	3254233	6
7	101.198	1795.274	56.606	101.134	56.625	101.099	50.685	95.686	11.842	10.895	11.854	10.869	0	181678.586	1787	3238674	7
8	101.198	1789.114	56.606	101.371	56.620	101.340	50.685	95.923	11.842	10.895	11.854	10.869	0	181055.241	1770	3227562	8
9	101.198	1792.259	56.606	101.371	56.620	101.345	50.685	95.923	11.842	10.895	11.854	10.869	0	181373.477	1787	3233235	9
10	101.198	1789.846	56.606	101.371	56.626	101.349	50.685	95.923	11.842	10.895	11.854	10.869	0	181129.344	1786	3228883	10
11	101.198	1789.563	56.606	101.371	56.616	101.345	50.685	95.923	11.842	10.895	11.854	10.869	0	181100.679	1786	3228372	11
12	101.198	1794.356	56.606	101.371	56.614	101.339	50.685	95.923	11.842	10.895	11.854	10.869	0	181585.746	1794	3237019	12
13	101.198	1783.748	56.606	101.607	56.601	101.575	50.685	96.160	11.842	10.895	11.854	10.869	0	180512.226	1768	3217882	13
14	101.198	1811.712	56.843	101.844	56.834	101.822	50.922	96.397	11.842	10.895	11.854	10.869	0	183342.131	1803	3268329	14
15	101.198	1786.035	56.843	102.792	56.849	102.763	50.922	97.344	11.842	10.895	11.854	10.869	0	180743.624	1782	3222007	15
16	101.198	1783.364	56.843	103.739	56.843	103.706	50.922	98.292	11.842	10.895	11.854	10.869	0	180473.295	1781	3217188	16
17	101.198	1789.751	56.843	103.739	56.851	103.702	50.922	98.292	11.842	10.895	11.854	10.869	0	181119.696	1785	3228711	17
18	101.198	1762.939	56.843	105.634	56.865	105.625	50.922	100.186	11.842	10.895	11.854	10.869	0	178406.360	1754	3180342	18
19	101.198	1764.404	56.843	105.634	56.860	105.610	50.922	100.186	11.842	10.895	11.854	10.869	0	178554.567	1752	3182984	19
20	101.198	1751.998	56.370	106.818	56.397	106.803	50.448	101.371	11.842	10.895	11.854	10.869	0	177299.181	1749	3160605	20
21	101.198	1749.833	55.659	107.055	55.676	107.026	49.738	101.607	11.842	10.895	11.854	10.869	0	177080.012	1742	3156698	21
22	101.198	1745.997	55.185	107.055	55.212	107.035	49.264	101.607	11.842	10.895	11.854	10.869	0	176691.879	1737	3149779	22
23	101.198	1752.770	55.185	107.055	55.188	107.025	49.264	101.607	11.842	10.895	11.854	10.869	0	177377.268	1748	3161997	23
24	101.198	1759.109	55.185	107.055	55.197	107.038	49.264	101.607	11.842	10.895	11.854	10.869	0	178018.732	1755	3173432	24
25	101.198	1749.314	55.185	107.055	55.179	107.020	49.264	101.607	11.842	10.895	11.854	10.869	0	177027.561	1741	3155763	25
26	101.198	1760.693	55.185	107.055	55.192	107.020	49.264	101.607	11.842	10.895	11.854	10.869	0	178179.112	1753	3176291	26
27	101.198	1752.135	55.422	107.055	55.410	107.015	49.501	101.607	11.842	10.895	11.854	10.869	0	177312.981	1749	3160851	27
28	101.198	1764.991	55.422	107.055	55.427	107.037	49.501	101.607	11.842	10.895	11.854	10.869	0	178613.973	1756	3184043	28
29	101.198	1756.624	55.422	107.055	55.425	107.027	49.501	101.607	11.842	10.895	11.854	10.869	0	177767.307	1755	3168950	29
30	101.198	1752.242	55.422	107.055	55.429	107.022	49.501	101.607	11.842	10.895	11.854	10.869	0	177323.808	1750	3161044	30
31	101.198	1754.997	55.422	107.055	55.438	107.031	49.501	101.607	11.842	10.895	11.854	10.869	0	177602.608	1748	3166014	31
32	101.198	1752.935	55.422	107.055	55.440	107.040	49.501	101.607	11.842	10.895	11.854	10.869	0	177393.984	1746	3162295	32
33	101.198	1749.486	55.422	107.055	55.441	107.023	49.501	101.607	11.842	10.895	11.854	10.869	0	177044.951	1741	3156073	33
34	101.198	1760.371	55.422	106.818	55.446	106.788	49.501	101.371	11.842	10.895	11.854	10.869	0	178146.520	1751	3175710	34
35	101.198	1764.178	55.422	106.818	55.425	106.797	49.501	101.371	11.842	10.895	11.854	10.869	0	178531.735	1758	3182577	35
36	101.198	1767.109	55.422	106.818	55.430	106.788	49.501	101.371	11.842	10.895	11.854	10.869	0	178828.318	1767	3187864	36
37	101.198	1757.950	55.422	106.818	55.439	106.785	49.501	101.371	11.842	10.895	11.854	10.869	0	177901.434	1755	3171341	37
38	101.198	1774.653	55.422	106.818	55.419	106.815	49.501	101.371	11.842	10.895	11.854	10.869	0	179591.793	1773	3201474	38
39	101.198	1762.398	55.422	106.818	55.430	106.796	49.501	101.371	11.842	10.895	11.854	10.869	0	178351.609	1759	3179366	39
40	101.198	1767.540	55.422	106.818	55.423	106.789	49.501	101.371	11.842	10.895	11.854	10.869	0	178872.017	1759	3188643	40
41	101.198	1759.509	55.422	106.818	55.426	106.802	49.501	101.371	11.842	10.895	11.854	10.869	0	178059.234	1747	3174154	41
42	101.198	1773.744	55.659	106.818	55.652	106.785	49.738	101.371	11.842	10.895	11.854	10.869	0	179499.851	1767	3199835	42
43	101.198	1751.916	55.659	106.818	55.675	106.790	49.738	101.371	11.842	10.895	11.854	10.869	0	177290.823	1752	3160456	43
44	101.198	1756.103	55.659	107.292	55.658	107.258	49.738	101.844	11.842	10.895	11.854	10.869	0	177714.520	1753	3168009	44
45	101.198	1756.510	55.659	107.529	55.644	107.494	49.738	102.081	11.842	10.895	11.854	10.869	0	177755.751	1757	3168744	45
46	101.198	1755.945	55.659	107.529	55.655	107.494	49.738	102.081	11.842	10.895	11.854	10.869	0	177698.533	1747	3167724	46
47	101.198	1749.267	55.659	107.765	55.650	107.726	49.738	102.318	11.842	10.895	11.854	10.869	0	177022.793	1746	3155678	47
48	101.198	1756.896	55.659	108.476	55.656	108.441	49.738	103.029	11.842	10.895	11.854	10.869	0	177794.795	1748	3169440	48
49	101.198	1734.767	55.659	109.423	55.655	109.344	49.738	103.976	11.842	10.895	11.854	10.869	0	175555.418	1734	3129520	49
50	101.198	1742.662	55.659	109.423	55.654	109.365	49.738	103.976	11.842	10.895	11.854	10.869	0	176354.346	1735	3143762	50
51	101.198	1742.250	55.659	109.423	55.655	109.385	49.738	103.976	11.842	10.895	11.854	10.869	0	176312.666	1741	3143019	51
52	101.198	1718.589	55.659	110.371	55.661	110.326	49.738	104.923	11.842	10.895	11.854	10.869	0	173918.183	1714	3100334	52
53	101.198	1719.567	55.659	110.608	55.662	110.552	49.738	105.160	11.842	10.895	11.854	10.869	0	174017.194	1711	3102099	53
54	101.198	1719.787	55.659	110.608	55.662	110.559	49.738	105.160	11.842	10.895	11.854	10.869	0	174039.464	1715	3102496	54
55	101.198	1714.792	55.659	110.608	55.668	110.553	49.738	105.160	11.842	10.895	11.854	10.869	0	173533.921	1706	3093484	55
56	101.198	1695.794	55.659	110.608	55.658	110.549	49.738	105.160	11.842	10.895	11.854	10.869	0	171611.379	1695	3059212	56
57	101.198	1706.502	55.659	110.608	55.655	110.549	49.738	105.160	11.842	10.895	11.854	10.869	0	172694.997	1695	3078529	57
58	101.198	1709.746	55.659	110.608	55.661	110.560	49.738	105.160	11.842	10.895	11.854	10.869	0	173023.274	1705	3084381	58
59	101.198	1712.391	55.659	110.608	55.661	110.551	49.738	105.160	11.842	10.895	11.854	10.869	0	173290.967	1708	3089153	59
60	101.198	1717.023	55.659	110.608	55.671	110.554	49.738	105.160	11.842	10.895	11.854	10.869	0	173759.766	1705	3097510	60
61	101.198	1723.009	55.659	110.608	55.656	110.561	49.738	105.160	11.842	10.895	11.854	10.869	0	174365.497	1720	3108308	61
