## Supplementary Code 2 for "Engineering combinatorial and dynamic decoders using synthetic immediate-early genes": XY_16-V3-cell_7.txt

	Area	Mean	X	Y	XM	YM	BX	BY	Width	Height	Major	Minor	Angle	IntDen	Median	RawIntDen	Slice
1	143.102	1639.416	105.752	106.937	105.690	106.949	97.581	101.371	16.342	11.132	16.296	11.181	0	234604.378	1635	4182150.000	1
2	143.102	1654.947	105.752	106.937	105.714	106.940	97.581	101.371	16.342	11.132	16.296	11.181	0	236826.981	1644	4221771.000	2
3	143.102	1632.928	105.752	106.937	105.701	106.930	97.581	101.371	16.342	11.132	16.296	11.181	0	233675.923	1627	4165599.000	3
4	143.102	1642.541	105.515	106.937	105.451	106.924	97.344	101.371	16.342	11.132	16.296	11.181	0	235051.636	1636	4190123.000	4
5	143.102	1639.075	105.042	106.937	104.987	106.932	96.871	101.371	16.342	11.132	16.296	11.181	0	234555.574	1636	4181280.000	5
6	143.102	1644.236	105.042	106.937	105.002	106.926	96.871	101.371	16.342	11.132	16.296	11.181	0	235294.142	1634	4194446.000	6
7	143.102	1638.703	105.042	106.937	105.011	106.932	96.871	101.371	16.342	11.132	16.296	11.181	0	234502.338	1633	4180331.000	7
8	143.102	1639.208	105.042	106.937	105.022	106.939	96.871	101.371	16.342	11.132	16.296	11.181	0	234574.647	1630	4181620.000	8
9	143.102	1646.367	105.042	106.937	105.025	106.935	96.871	101.371	16.342	11.132	16.296	11.181	0	235599.027	1640	4199881.000	9
10	143.102	1631.994	105.042	106.937	105.030	106.935	96.871	101.371	16.342	11.132	16.296	11.181	0	233542.301	1623	4163217.000	10
11	143.102	1649.644	105.042	107.173	105.023	107.175	96.871	101.607	16.342	11.132	16.296	11.181	0	236068.107	1643	4208243.000	11
12	143.102	1646.711	105.042	107.173	104.992	107.169	96.871	101.607	16.342	11.132	16.296	11.181	0	235648.392	1643	4200761.000	12
13	143.102	1644.867	105.042	107.173	105.017	107.175	96.871	101.607	16.342	11.132	16.296	11.181	0	235384.401	1636	4196055.000	13
14	143.102	1650.132	105.279	107.173	105.260	107.159	97.107	101.607	16.342	11.132	16.296	11.181	0	236137.835	1642	4209486.000	14
15	143.102	1652.538	105.515	107.173	105.493	107.170	97.344	101.607	16.342	11.132	16.296	11.181	0	236482.212	1647	4215625.000	15
16	143.102	1646.906	105.752	107.410	105.720	107.418	97.581	101.844	16.342	11.132	16.296	11.181	0	235676.160	1638	4201256.000	16
17	143.102	1649.065	106.226	107.884	106.194	107.878	98.055	102.318	16.342	11.132	16.296	11.181	0	235985.196	1641	4206765.000	17
18	143.102	1639.227	106.226	107.884	106.181	107.886	98.055	102.318	16.342	11.132	16.296	11.181	0	234577.396	1635	4181669.000	18
19	143.102	1644.497	106.226	107.884	106.195	107.882	98.055	102.318	16.342	11.132	16.296	11.181	0	235331.502	1640	4195112.000	19
20	143.102	1628.588	106.226	107.647	106.177	107.654	98.055	102.081	16.342	11.132	16.296	11.181	0	233054.934	1622	4154529.000	20
21	143.102	1635.985	106.226	107.647	106.193	107.667	98.055	102.081	16.342	11.132	16.296	11.181	0	234113.365	1633	4173397.000	21
22	143.102	1639.539	106.226	107.647	106.230	107.662	98.055	102.081	16.342	11.132	16.296	11.181	0	234622.048	1636	4182465.000	22
23	143.102	1647.018	106.226	107.647	106.211	107.659	98.055	102.081	16.342	11.132	16.296	11.181	0	235692.203	1644	4201542.000	23
24	143.102	1648.069	106.226	107.884	106.198	107.912	98.055	102.318	16.342	11.132	16.296	11.181	0	235842.598	1646	4204223.000	24
25	143.102	1644.084	106.463	108.594	106.444	108.608	98.292	103.029	16.342	11.132	16.296	11.181	0	235272.376	1636	4194058.000	25
26	143.102	1649.832	106.463	108.594	106.427	108.625	98.292	103.029	16.342	11.132	16.296	11.181	0	236094.921	1643	4208721.000	26
27	143.102	1647.606	106.937	109.542	106.913	109.559	98.765	103.976	16.342	11.132	16.296	11.181	0	235776.348	1639	4203042.000	27
28	143.102	1657.071	106.937	109.542	106.906	109.568	98.765	103.976	16.342	11.132	16.296	11.181	0	237130.800	1658	4227187.000	28
29	143.102	1664.971	107.173	110.252	107.122	110.265	99.002	104.686	16.342	11.132	16.296	11.181	0	238261.315	1659	4247340.000	29
30	143.102	1646.930	107.647	110.963	107.621	110.955	99.476	105.397	16.342	11.132	16.296	11.181	0	235679.638	1642	4201318.000	30
31	143.102	1645.713	107.647	110.963	107.625	110.965	99.476	105.397	16.342	11.132	16.296	11.181	0	235505.514	1640	4198214.000	31
32	143.102	1661.264	107.647	110.963	107.611	110.956	99.476	105.397	16.342	11.132	16.296	11.181	0	237730.922	1659	4237885.000	32
33	143.102	1657.730	107.647	110.963	107.600	110.963	99.476	105.397	16.342	11.132	16.296	11.181	0	237225.099	1652	4228868.000	33
34	143.102	1659.865	108.121	111.437	108.071	111.432	99.950	105.871	16.342	11.132	16.296	11.181	0	237530.657	1656	4234315.000	34
35	143.102	1655.220	108.121	111.437	108.095	111.437	99.950	105.871	16.342	11.132	16.296	11.181	0	236865.968	1649	4222466.000	35
36	143.102	1650.164	108.121	111.437	108.101	111.441	99.950	105.871	16.342	11.132	16.296	11.181	0	236142.491	1645	4209569.000	36
37	143.102	1650.207	108.121	111.437	108.090	111.443	99.950	105.871	16.342	11.132	16.296	11.181	0	236148.605	1645	4209678.000	37
38	143.102	1652.207	108.358	111.673	108.336	111.669	100.186	106.108	16.342	11.132	16.296	11.181	0	236434.810	1647	4214780.000	38
39	143.102	1648.305	108.594	111.673	108.557	111.672	100.423	106.108	16.342	11.132	16.296	11.181	0	235876.481	1640	4204827.000	39
40	143.102	1656.839	108.594	111.673	108.562	111.667	100.423	106.108	16.342	11.132	16.296	11.181	0	237097.647	1653	4226596.000	40
41	143.102	1661.800	108.594	111.673	108.561	111.668	100.423	106.108	16.342	11.132	16.296	11.181	0	237807.606	1657	4239252.000	41
42	143.102	1653.485	108.594	111.673	108.558	111.657	100.423	106.108	16.342	11.132	16.296	11.181	0	236617.741	1644	4218041.000	42
43	143.102	1655.712	108.594	111.673	108.562	111.662	100.423	106.108	16.342	11.132	16.296	11.181	0	236936.370	1649	4223721.000	43
44	143.102	1665.701	108.594	111.673	108.553	111.669	100.423	106.108	16.342	11.132	16.296	11.181	0	238365.767	1655	4249202.000	44
45	143.102	1676.240	108.121	111.910	108.062	111.904	99.950	106.344	16.342	11.132	16.296	11.181	0	239873.924	1670	4276087.000	45
46	143.102	1681.174	106.226	111.910	106.190	111.886	98.055	106.344	16.342	11.132	16.296	11.181	0	240580.124	1674	4288676.000	46
47	143.102	1695.172	104.568	111.673	104.535	111.648	96.397	106.108	16.342	11.132	16.296	11.181	0	242583.165	1689	4324383.000	47
48	143.102	1682.408	101.252	111.673	101.251	111.647	93.081	106.108	16.342	11.132	16.296	11.181	0	240756.604	1677	4291822.000	48
49	143.102	1687.964	99.357	111.437	99.353	111.408	91.186	105.871	16.342	11.132	16.296	11.181	0	241551.773	1685	4305997.000	49
50	143.102	1675.142	98.647	111.437	98.650	111.395	90.476	105.871	16.342	11.132	16.296	11.181	0	239716.853	1672	4273287.000	50
51	143.102	1681.768	98.647	111.200	98.656	111.161	90.476	105.634	16.342	11.132	16.296	11.181	0	240664.998	1682	4290189.000	51
52	143.102	1666.673	98.647	111.200	98.668	111.160	90.476	105.634	16.342	11.132	16.296	11.181	0	238504.887	1667	4251682.000	52
53	143.102	1673.768	98.647	111.200	98.653	111.167	90.476	105.634	16.342	11.132	16.296	11.181	0	239520.291	1674	4269783.000	53
54	143.102	1668.865	98.647	111.200	98.659	111.168	90.476	105.634	16.342	11.132	16.296	11.181	0	238818.635	1665	4257275.000	54
55	143.102	1669.102	98.884	111.200	98.906	111.170	90.712	105.634	16.342	11.132	16.296	11.181	0	238852.573	1669	4257880.000	55
56	143.102	1662.243	99.594	111.437	99.581	111.405	91.423	105.871	16.342	11.132	16.296	11.181	0	237871.051	1659	4240383.000	56
57	143.102	1668.787	99.831	111.437	99.843	111.420	91.660	105.871	16.342	11.132	16.296	11.181	0	238807.472	1661	4257076.000	57
58	143.102	1651.372	99.831	111.437	99.835	111.416	91.660	105.871	16.342	11.132	16.296	11.181	0	236315.324	1644	4212650.000	58
59	143.102	1652.657	99.831	111.437	99.833	111.415	91.660	105.871	16.342	11.132	16.296	11.181	0	236499.153	1647	4215927.000	59
60	143.102	1657.416	99.831	111.437	99.848	111.428	91.660	105.871	16.342	11.132	16.296	11.181	0	237180.278	1648	4228069.000	60
61	143.102	1661.126	99.831	111.437	99.822	111.421	91.660	105.871	16.342	11.132	16.296	11.181	0	237711.120	1657	4237532.000	61
