## Supplementary Code 2 for "Engineering combinatorial and dynamic decoders using synthetic immediate-early genes": XY_17-V3-cell_1.txt

	Area	Mean	X	Y	XM	YM	BX	BY	Width	Height	Major	Minor	Angle	IntDen	Median	RawIntDen	Slice
1	118.925	1805.295	14.448	64.896	14.485	64.903	8.053	58.975	12.790	11.842	12.800	11.829	0	214694.294	1798	3827225	1
2	118.925	1802.565	14.448	64.896	14.513	64.899	8.053	58.975	12.790	11.842	12.800	11.829	0	214369.663	1800	3821438	2
3	118.925	1812.676	14.448	65.133	14.515	65.156	8.053	59.212	12.790	11.842	12.800	11.829	0	215572.149	1811	3842874	3
4	118.925	1799.927	13.974	65.133	14.052	65.131	7.579	59.212	12.790	11.842	12.800	11.829	0	214055.971	1796	3815846	4
5	118.925	1801.006	13.500	65.133	13.576	65.135	7.105	59.212	12.790	11.842	12.800	11.829	0	214184.207	1800	3818132	5
6	118.925	1800.343	13.500	64.896	13.567	64.893	7.105	58.975	12.790	11.842	12.800	11.829	0	214105.392	1799	3816727	6
7	118.925	1787.053	13.263	64.896	13.336	64.885	6.869	58.975	12.790	11.842	12.800	11.829	0	212524.926	1782	3788553	7
8	118.925	1785.232	11.842	64.896	11.900	64.892	5.447	58.975	12.790	11.842	12.800	11.829	0	212308.281	1774	3784691	8
9	118.925	1794.568	11.842	64.896	11.887	64.865	5.447	58.975	12.790	11.842	12.800	11.829	0	213418.657	1794	3804485	9
10	118.925	1792.266	11.842	65.133	11.892	65.118	5.447	59.212	12.790	11.842	12.800	11.829	0	213144.794	1794	3799603	10
11	118.925	1790.157	11.842	65.133	11.892	65.105	5.447	59.212	12.790	11.842	12.800	11.829	0	212893.986	1783	3795132	11
12	118.925	1788.420	11.606	65.370	11.657	65.367	5.211	59.449	12.790	11.842	12.800	11.829	0	212687.494	1782	3791451	12
13	118.925	1786.821	11.606	65.370	11.680	65.385	5.211	59.449	12.790	11.842	12.800	11.829	0	212497.327	1781	3788061	13
14	118.925	1796.398	11.606	65.844	11.647	65.853	5.211	59.922	12.790	11.842	12.800	11.829	0	213636.200	1788	3808363	14
15	118.925	1802.897	11.369	65.844	11.419	65.851	4.974	59.922	12.790	11.842	12.800	11.829	0	214409.099	1798	3822141	15
16	118.925	1804.115	11.132	65.844	11.203	65.833	4.737	59.922	12.790	11.842	12.800	11.829	0	214553.940	1799	3824723	16
17	118.925	1807.152	10.895	65.844	10.943	65.845	4.500	59.922	12.790	11.842	12.800	11.829	0	214915.146	1800	3831162	17
18	118.925	1792.324	10.658	65.844	10.712	65.848	4.263	59.922	12.790	11.842	12.800	11.829	0	213151.693	1792	3799726	18
19	118.925	1800.334	10.658	65.844	10.699	65.836	4.263	59.922	12.790	11.842	12.800	11.829	0	214104.326	1793	3816708	19
20	118.925	1807.758	10.658	65.844	10.713	65.843	4.263	59.922	12.790	11.842	12.800	11.829	0	214987.174	1804	3832446	20
21	118.925	1805.034	10.658	65.844	10.688	65.844	4.263	59.922	12.790	11.842	12.800	11.829	0	214663.272	1797	3826672	21
22	118.925	1805.072	10.658	65.844	10.692	65.846	4.263	59.922	12.790	11.842	12.800	11.829	0	214667.816	1798	3826753	22
23	118.925	1810.555	10.895	66.080	10.951	66.080	4.500	60.159	12.790	11.842	12.800	11.829	0	215319.827	1806	3838376	23
24	118.925	1820.085	11.606	66.080	11.657	66.085	5.211	60.159	12.790	11.842	12.800	11.829	0	216453.259	1815	3858581	24
25	118.925	1834.995	11.842	66.080	11.900	66.086	5.447	60.159	12.790	11.842	12.800	11.829	0	218226.416	1832	3890190	25
26	118.925	1827.008	11.842	66.080	11.906	66.096	5.447	60.159	12.790	11.842	12.800	11.829	0	217276.476	1820	3873256	26
27	118.925	1819.650	11.842	66.080	11.905	66.062	5.447	60.159	12.790	11.842	12.800	11.829	0	216401.425	1821	3857657.000	27
28	118.925	1828.745	11.842	66.080	11.882	66.074	5.447	60.159	12.790	11.842	12.800	11.829	0	217483.136	1822	3876940	28
29	118.925	1824.893	11.842	66.080	11.871	66.082	5.447	60.159	12.790	11.842	12.800	11.829	0	217025.051	1819	3868774	29
30	118.925	1829.596	11.842	66.080	11.864	66.068	5.447	60.159	12.790	11.842	12.800	11.829	0	217584.278	1833	3878743	30
31	118.925	1834.050	12.079	66.080	12.119	66.065	5.684	60.159	12.790	11.842	12.800	11.829	0	218114.054	1832	3888187	31
32	118.925	1830.803	12.079	66.080	12.103	66.072	5.684	60.159	12.790	11.842	12.800	11.829	0	217727.885	1827	3881303	32
33	118.925	1835.905	12.079	66.080	12.117	66.079	5.684	60.159	12.790	11.842	12.800	11.829	0	218334.626	1830	3892119	33
34	118.925	1852.246	12.079	66.080	12.107	66.089	5.684	60.159	12.790	11.842	12.800	11.829	0	220277.981	1852	3926762	34
35	118.925	1852.524	12.079	66.080	12.108	66.057	5.684	60.159	12.790	11.842	12.800	11.829	0	220311.022	1848	3927351	35
36	118.925	1855.902	12.553	66.080	12.611	66.071	6.158	60.159	12.790	11.842	12.800	11.829	0	220712.785	1851	3934513	36
37	118.925	1864.778	13.263	66.554	13.309	66.554	6.869	60.633	12.790	11.842	12.800	11.829	0	221768.299	1860	3953329	37
38	118.925	1857.043	13.500	66.791	13.570	66.802	7.105	60.870	12.790	11.842	12.800	11.829	0	220848.483	1853	3936932	38
39	118.925	1860.130	13.500	66.791	13.529	66.810	7.105	60.870	12.790	11.842	12.800	11.829	0	221215.579	1854	3943476	39
40	118.925	1869.004	13.500	66.791	13.544	66.811	7.105	60.870	12.790	11.842	12.800	11.829	0	222270.868	1864	3962288	40
41	118.925	1847.452	13.737	66.791	13.783	66.800	7.342	60.870	12.790	11.842	12.800	11.829	0	219707.815	1849	3916598	41
42	118.925	1856.056	13.974	66.791	14.021	66.810	7.579	60.870	12.790	11.842	12.800	11.829	0	220731.017	1859	3934838	42
43	118.925	1851.587	13.974	66.791	14.028	66.803	7.579	60.870	12.790	11.842	12.800	11.829	0	220199.558	1846	3925364	43
44	118.925	1859.178	13.974	66.791	14.018	66.815	7.579	60.870	12.790	11.842	12.800	11.829	0	221102.320	1858	3941457	44
45	118.925	1872.674	14.211	66.791	14.263	66.801	7.816	60.870	12.790	11.842	12.800	11.829	0	222707.356	1873	3970069	45
46	118.925	1867.645	14.448	66.791	14.477	66.801	8.053	60.870	12.790	11.842	12.800	11.829	0	222109.310	1872	3959408	46
47	118.925	1862.149	14.685	66.791	14.721	66.786	8.290	60.870	12.790	11.842	12.800	11.829	0	221455.616	1864	3947755	47
48	118.925	1868.980	14.685	66.791	14.725	66.781	8.290	60.870	12.790	11.842	12.800	11.829	0	222268.063	1871	3962238	48
49	118.925	1862.690	14.685	66.791	14.701	66.789	8.290	60.870	12.790	11.842	12.800	11.829	0	221520.015	1862	3948903	49
50	118.925	1854.471	14.448	66.791	14.483	66.800	8.053	60.870	12.790	11.842	12.800	11.829	0	220542.532	1850	3931478	50
51	118.925	1859.015	14.448	66.791	14.485	66.791	8.053	60.870	12.790	11.842	12.800	11.829	0	221082.967	1850	3941112	51
52	118.925	1851.343	14.448	66.791	14.475	66.784	8.053	60.870	12.790	11.842	12.800	11.829	0	220170.612	1842	3924848	52
53	118.925	1847.207	14.448	66.791	14.481	66.798	8.053	60.870	12.790	11.842	12.800	11.829	0	219678.645	1841	3916078	53
54	118.925	1857.606	14.448	66.791	14.462	66.790	8.053	60.870	12.790	11.842	12.800	11.829	0	220915.406	1857	3938125	54
55	118.925	1853.633	14.448	66.791	14.500	66.773	8.053	60.870	12.790	11.842	12.800	11.829	0	220442.905	1854	3929702	55
56	118.925	1851.161	14.448	66.791	14.491	66.740	8.053	60.870	12.790	11.842	12.800	11.829	0	220148.902	1847	3924461	56
57	118.925	1852.033	13.737	69.159	13.781	69.174	7.342	63.238	12.790	11.842	12.800	11.829	0	220252.681	1847	3926311	57
58	118.925	1827.121	13.500	69.633	13.544	69.652	7.105	63.712	12.790	11.842	12.800	11.829	0	217289.995	1819	3873497	58
59	118.925	1835.402	13.500	70.344	13.566	70.356	7.105	64.422	12.790	11.842	12.800	11.829	0	218274.827	1832	3891053	59
60	118.925	1839.591	13.263	72.949	13.330	72.933	6.869	67.028	12.790	11.842	12.800	11.829	0	218772.909	1835	3899932	60
61	118.925	1847.813	13.027	74.133	13.107	74.142	6.632	68.212	12.790	11.842	12.800	11.829	0	219750.785	1847	3917364	61
