## Supplementary Code 2 for "Engineering combinatorial and dynamic decoders using synthetic immediate-early genes": XY_17-V3-cell_2.txt

	Area	Mean	X	Y	XM	YM	BX	BY	Width	Height	Major	Minor	Angle	IntDen	Median	RawIntDen	Slice
1	105.742	2065.745	36.830	49.856	36.815	49.872	31.027	44.054	11.606	11.606	11.603	11.603	0	218436.161	2069	3893929.000	1
2	105.742	2071.598	36.830	49.856	36.823	49.878	31.027	44.054	11.606	11.606	11.603	11.603	0	219055.131	2076	3904963.000	2
3	105.742	2079.830	36.830	50.093	36.819	50.106	31.027	44.290	11.606	11.606	11.603	11.603	0	219925.582	2075	3920480.000	3
4	105.742	2066.038	36.356	50.330	36.340	50.345	30.553	44.527	11.606	11.606	11.603	11.603	0	218467.126	2071	3894481.000	4
5	105.742	2057.011	35.882	50.330	35.885	50.352	30.080	44.527	11.606	11.606	11.603	11.603	0	217512.643	2052	3877466.000	5
6	105.742	2052.853	35.882	50.567	35.889	50.576	30.080	44.764	11.606	11.606	11.603	11.603	0	217072.902	2047	3869627.000	6
7	105.742	2043.309	35.882	50.804	35.899	50.834	30.080	45.001	11.606	11.606	11.603	11.603	0	216063.780	2040	3851638.000	7
8	105.742	2030.193	35.882	51.514	35.913	51.559	30.080	45.712	11.606	11.606	11.603	11.603	0	214676.848	2025	3826914.000	8
9	105.742	2047.795	36.356	51.514	36.357	51.545	30.553	45.712	11.606	11.606	11.603	11.603	0	216538.133	2044	3860094.000	9
10	105.742	2030.277	36.593	51.514	36.589	51.549	30.790	45.712	11.606	11.606	11.603	11.603	0	214685.767	2025	3827073.000	10
11	105.742	2028.934	36.593	51.514	36.575	51.547	30.790	45.712	11.606	11.606	11.603	11.603	0	214543.731	2028	3824541.000	11
12	105.742	2022.482	36.593	51.514	36.591	51.559	30.790	45.712	11.606	11.606	11.603	11.603	0	213861.428	2019	3812378.000	12
13	105.742	2021.927	36.593	51.277	36.633	51.309	30.790	45.475	11.606	11.606	11.603	11.603	0	213802.751	2022	3811332.000	13
14	105.742	2021.539	36.593	51.277	36.628	51.325	30.790	45.475	11.606	11.606	11.603	11.603	0	213761.744	2016	3810601.000	14
15	105.742	2000.115	36.593	51.277	36.623	51.332	30.790	45.475	11.606	11.606	11.603	11.603	0	211496.339	2002	3770217.000	15
16	105.742	2005.477	36.830	51.041	36.840	51.080	31.027	45.238	11.606	11.606	11.603	11.603	0	212063.307	2002	3780324.000	16
17	105.742	2000.451	37.067	51.041	37.104	51.076	31.264	45.238	11.606	11.606	11.603	11.603	0	211531.848	1993	3770850.000	17
18	105.742	1994.255	37.303	50.804	37.338	50.794	31.501	45.001	11.606	11.606	11.603	11.603	0	210876.640	1990	3759170.000	18
19	105.742	1989.217	37.540	50.804	37.561	50.823	31.738	45.001	11.606	11.606	11.603	11.603	0	210343.947	1986	3749674.000	19
20	105.742	1989.659	37.777	50.804	37.799	50.817	31.974	45.001	11.606	11.606	11.603	11.603	0	210390.731	1985	3750508.000	20
21	105.742	2016.071	38.251	50.567	38.256	50.570	32.448	44.764	11.606	11.606	11.603	11.603	0	213183.500	2007	3800293.000	21
22	105.742	2004.975	38.488	50.567	38.505	50.555	32.685	44.764	11.606	11.606	11.603	11.603	0	212010.184	2003	3779377.000	22
23	105.742	1999.989	38.488	50.567	38.513	50.574	32.685	44.764	11.606	11.606	11.603	11.603	0	211482.988	1992	3769979.000	23
24	105.742	2011.115	38.961	50.567	38.988	50.562	33.159	44.764	11.606	11.606	11.603	11.603	0	212659.502	2006	3790952.000	24
25	105.742	2012.047	39.198	50.567	39.233	50.564	33.395	44.764	11.606	11.606	11.603	11.603	0	212758.008	2006	3792708.000	25
26	105.742	2011.658	39.672	50.567	39.702	50.537	33.869	44.764	11.606	11.606	11.603	11.603	0	212716.889	2007	3791975.000	26
27	105.742	2020.582	39.909	50.567	39.926	50.528	34.106	44.764	11.606	11.606	11.603	11.603	0	213660.546	2009	3808797.000	27
28	105.742	2011.265	39.909	50.567	39.912	50.526	34.106	44.764	11.606	11.606	11.603	11.603	0	212675.377	2004	3791235.000	28
29	105.742	2007.929	39.909	50.567	39.919	50.536	34.106	44.764	11.606	11.606	11.603	11.603	0	212322.586	1998	3784946.000	29
30	105.742	2021.732	39.909	50.567	39.936	50.546	34.106	44.764	11.606	11.606	11.603	11.603	0	213782.163	2011	3810965.000	30
31	105.742	2035.899	40.146	50.567	40.161	50.538	34.343	44.764	11.606	11.606	11.603	11.603	0	215280.223	2027	3837670.000	31
32	105.742	2037.325	40.146	50.567	40.181	50.552	34.343	44.764	11.606	11.606	11.603	11.603	0	215431.010	2030	3840358.000	32
33	105.742	2058.706	40.146	50.567	40.170	50.542	34.343	44.764	11.606	11.606	11.603	11.603	0	217691.815	2057	3880660.000	33
34	105.742	2052.520	40.382	51.041	40.413	51.019	34.580	45.238	11.606	11.606	11.603	11.603	0	217037.785	2044	3869001.000	34
35	105.742	2071.349	41.093	52.462	41.118	52.473	35.290	46.659	11.606	11.606	11.603	11.603	0	219028.709	2072	3904492.000	35
36	105.742	2071.752	41.330	52.699	41.327	52.715	35.527	46.896	11.606	11.606	11.603	11.603	0	219071.343	2069	3905252.000	36
37	105.742	2077.545	41.330	52.699	41.336	52.712	35.527	46.896	11.606	11.606	11.603	11.603	0	219683.918	2076	3916172.000	37
38	105.742	2054.767	41.330	52.699	41.346	52.696	35.527	46.896	11.606	11.606	11.603	11.603	0	217275.298	2057	3873235.000	38
39	105.742	2045.801	41.330	52.699	41.338	52.694	35.527	46.896	11.606	11.606	11.603	11.603	0	216327.266	2043	3856335.000	39
40	105.742	2054.489	41.330	52.699	41.352	52.715	35.527	46.896	11.606	11.606	11.603	11.603	0	217245.904	2053	3872711.000	40
41	105.742	2061.321	41.804	53.172	41.805	53.214	36.001	47.369	11.606	11.606	11.603	11.603	0	217968.372	2061	3885590.000	41
42	105.742	2059.368	42.040	53.883	42.031	53.907	36.238	48.080	11.606	11.606	11.603	11.603	0	217761.880	2055	3881909.000	42
43	105.742	2047.133	42.040	53.883	42.020	53.927	36.238	48.080	11.606	11.606	11.603	11.603	0	216468.124	2041	3858846.000	43
44	105.742	2062.980	42.040	53.883	42.018	53.916	36.238	48.080	11.606	11.606	11.603	11.603	0	218143.786	2060	3888717.000	44
45	105.742	2066.557	42.277	53.883	42.241	53.924	36.474	48.080	11.606	11.606	11.603	11.603	0	218522.045	2066	3895460.000	45
46	105.742	2057.335	42.514	53.883	42.474	53.924	36.711	48.080	11.606	11.606	11.603	11.603	0	217546.918	2057	3878077.000	46
47	105.742	2047.979	42.514	53.883	42.467	53.913	36.711	48.080	11.606	11.606	11.603	11.603	0	216557.542	2044	3860440.000	47
48	105.742	2054.925	42.514	53.883	42.463	53.937	36.711	48.080	11.606	11.606	11.603	11.603	0	217292.071	2058	3873534.000	48
49	105.742	2072.775	42.514	53.883	42.472	53.913	36.711	48.080	11.606	11.606	11.603	11.603	0	219179.497	2067	3907180.000	49
50	105.742	2055.236	42.277	53.646	42.265	53.693	36.474	47.843	11.606	11.606	11.603	11.603	0	217324.944	2046	3874120.000	50
51	105.742	2061.293	42.040	53.172	42.040	53.216	36.238	47.369	11.606	11.606	11.603	11.603	0	217965.398	2052	3885537.000	51
52	105.742	2058.440	42.040	53.172	42.033	53.221	36.238	47.369	11.606	11.606	11.603	11.603	0	217663.711	2053	3880159.000	52
53	105.742	2050.209	42.040	53.172	42.027	53.208	36.238	47.369	11.606	11.606	11.603	11.603	0	216793.372	2042	3864644.000	53
54	105.742	2044.705	42.040	53.172	42.026	53.205	36.238	47.369	11.606	11.606	11.603	11.603	0	216211.370	2043	3854269.000	54
55	105.742	2039.156	42.040	53.409	42.033	53.420	36.238	47.606	11.606	11.606	11.603	11.603	0	215624.600	2044	3843809.000	55
56	105.742	2043.464	42.514	53.646	42.504	53.689	36.711	47.843	11.606	11.606	11.603	11.603	0	216080.160	2041	3851930.000	56
57	105.742	2049.295	42.514	53.646	42.488	53.693	36.711	47.843	11.606	11.606	11.603	11.603	0	216696.774	2047	3862922.000	57
58	105.742	2051.549	42.514	53.646	42.497	53.670	36.711	47.843	11.606	11.606	11.603	11.603	0	216935.016	2054	3867169.000	58
59	105.742	2050.258	42.514	53.646	42.537	53.685	36.711	47.843	11.606	11.606	11.603	11.603	0	216798.533	2049	3864736.000	59
60	105.742	2047.006	42.514	53.646	42.558	53.691	36.711	47.843	11.606	11.606	11.603	11.603	0	216454.661	2042	3858606.000	60
61	105.742	2046.150	42.514	53.646	42.566	53.694	36.711	47.843	11.606	11.606	11.603	11.603	0	216364.177	2046	3856993.000	61
