## Supplementary Code 2 for "Engineering combinatorial and dynamic decoders using synthetic immediate-early genes": XY_17-V3-cell_3.txt

	Area	Mean	X	Y	XM	YM	BX	BY	Width	Height	Major	Minor	Angle	IntDen	Median	RawIntDen	Slice
1	134.856	2074.702	75.910	27.711	75.857	27.714	68.923	21.553	13.974	12.316	13.961	12.299	0	279786.427	2078	4987583.000	1
2	134.856	2091.460	75.910	27.711	75.846	27.723	68.923	21.553	13.974	12.316	13.961	12.299	0	282046.391	2098	5027870.000	2
3	134.856	2077.128	75.910	27.711	75.846	27.712	68.923	21.553	13.974	12.316	13.961	12.299	0	280113.639	2067	4993416.000	3
4	134.856	2107.744	75.199	27.711	75.170	27.700	68.212	21.553	13.974	12.316	13.961	12.299	0	284242.348	2108	5067016.000	4
5	134.856	2102.265	75.199	27.711	75.172	27.693	68.212	21.553	13.974	12.316	13.961	12.299	0	283503.444	2105	5053844.000	5
6	134.856	2132.408	75.199	27.711	75.137	27.668	68.212	21.553	13.974	12.316	13.961	12.299	0	287568.484	2126	5126309.000	6
7	134.856	2122.989	75.199	28.185	75.181	28.131	68.212	22.027	13.974	12.316	13.961	12.299	0	286298.289	2121	5103666.000	7
8	134.856	2102.697	76.146	29.132	76.179	29.062	69.159	22.974	13.974	12.316	13.961	12.299	0	283561.784	2109	5054884.000	8
9	134.856	2100.289	75.673	28.659	75.726	28.584	68.686	22.500	13.974	12.316	13.961	12.299	0	283237.041	2104	5049095.000	9
10	134.856	2095.157	75.199	27.474	75.227	27.397	68.212	21.316	13.974	12.316	13.961	12.299	0	282544.978	2100	5036758.000	10
11	134.856	2093.674	75.199	27.237	75.221	27.136	68.212	21.079	13.974	12.316	13.961	12.299	0	282344.937	2098	5033192.000	11
12	134.856	2100.664	76.857	27.237	76.846	27.164	69.870	21.079	13.974	12.316	13.961	12.299	0	283287.640	2099	5049997.000	12
13	134.856	2092.476	77.567	27.711	77.584	27.642	70.580	21.553	13.974	12.316	13.961	12.299	0	282183.435	2087	5030313.000	13
14	134.856	2109.222	79.462	28.185	79.444	28.158	72.475	22.027	13.974	12.316	13.961	12.299	0	284441.716	2117	5070570.000	14
15	134.856	2088.492	79.936	28.185	79.885	28.187	72.949	22.027	13.974	12.316	13.961	12.299	0	281646.142	2081	5020735.000	15
16	134.856	2087.884	80.410	28.659	80.354	28.662	73.423	22.500	13.974	12.316	13.961	12.299	0	281564.185	2095	5019274.000	16
17	134.856	2105.882	81.594	29.606	81.552	29.583	74.607	23.448	13.974	12.316	13.961	12.299	0	283991.316	2107	5062541.000	17
18	134.856	2090.014	82.068	29.843	82.016	29.843	75.081	23.685	13.974	12.316	13.961	12.299	0	281851.399	2091	5024394.000	18
19	134.856	2073.249	82.778	30.080	82.679	30.118	75.791	23.922	13.974	12.316	13.961	12.299	0	279590.538	2085	4984091.000	19
20	134.856	2041.070	83.489	30.553	83.362	30.601	76.502	24.395	13.974	12.316	13.961	12.299	0	275251.018	2050	4906733.000	20
21	134.856	2070.817	83.489	30.790	83.397	30.813	76.502	24.632	13.974	12.316	13.961	12.299	0	279262.485	2081	4978243.000	21
22	134.856	2053.007	83.962	31.027	83.857	31.061	76.975	24.869	13.974	12.316	13.961	12.299	0	276860.766	2059	4935429.000	22
23	134.856	2048.749	84.673	31.501	84.582	31.539	77.686	25.343	13.974	12.316	13.961	12.299	0	276286.505	2045	4925192.000	23
24	134.856	2052.263	85.383	31.974	85.267	32.035	78.396	25.816	13.974	12.316	13.961	12.299	0	276760.409	2062	4933640.000	24
25	134.856	2075.959	85.857	32.448	85.772	32.475	78.870	26.290	13.974	12.316	13.961	12.299	0	279956.007	2077	4990606.000	25
26	134.856	2041.410	87.752	34.580	87.723	34.509	80.765	28.422	13.974	12.316	13.961	12.299	0	275296.793	2030	4907549.000	26
27	134.856	2017.936	88.699	35.290	88.673	35.228	81.712	29.132	13.974	12.316	13.961	12.299	0	272131.262	2018	4851119.000	27
28	134.856	2014.574	89.173	35.290	89.132	35.223	82.186	29.132	13.974	12.316	13.961	12.299	0	271677.889	2012	4843037.000	28
29	134.856	2014.379	89.410	35.053	89.331	35.021	82.423	28.895	13.974	12.316	13.961	12.299	0	271651.580	2010	4842568.000	29
30	134.856	2015.031	89.410	34.817	89.329	34.783	82.423	28.659	13.974	12.316	13.961	12.299	0	271739.427	2010	4844134.000	30
31	134.856	2032.241	89.410	34.817	89.357	34.772	82.423	28.659	13.974	12.316	13.961	12.299	0	274060.311	2025	4885507.000	31
32	134.856	2045.094	89.410	34.817	89.390	34.746	82.423	28.659	13.974	12.316	13.961	12.299	0	275793.640	2035	4916406.000	32
33	134.856	2059.601	89.410	34.817	89.408	34.719	82.423	28.659	13.974	12.316	13.961	12.299	0	277749.953	2057	4951280.000	33
34	134.856	2071.512	89.410	34.817	89.411	34.754	82.423	28.659	13.974	12.316	13.961	12.299	0	279356.335	2077	4979916.000	34
35	134.856	2096.022	89.410	34.817	89.425	34.760	82.423	28.659	13.974	12.316	13.961	12.299	0	282661.546	2100	5038836.000	35
36	134.856	2092.502	89.410	34.580	89.370	34.546	82.423	28.422	13.974	12.316	13.961	12.299	0	282186.857	2099	5030374.000	36
37	134.856	2090.388	89.410	34.580	89.366	34.551	82.423	28.422	13.974	12.316	13.961	12.299	0	281901.830	2084	5025293.000	37
38	134.856	2071.634	89.647	34.343	89.585	34.350	82.660	28.185	13.974	12.316	13.961	12.299	0	279372.771	2070	4980209.000	38
39	134.856	2061.872	89.647	34.343	89.585	34.322	82.660	28.185	13.974	12.316	13.961	12.299	0	278056.296	2063	4956741.000	39
40	134.856	2078.678	89.647	34.106	89.566	34.102	82.660	27.948	13.974	12.316	13.961	12.299	0	280322.655	2078	4997142.000	40
41	134.856	2070.928	89.647	34.106	89.545	34.095	82.660	27.948	13.974	12.316	13.961	12.299	0	279277.519	2069	4978511.000	41
42	134.856	2063.307	89.647	34.106	89.543	34.116	82.660	27.948	13.974	12.316	13.961	12.299	0	278249.717	2057	4960189.000	42
43	134.856	2057.276	89.647	34.106	89.551	34.077	82.660	27.948	13.974	12.316	13.961	12.299	0	277436.429	2058	4945691.000	43
44	134.856	2061.051	89.647	34.106	89.587	34.043	82.660	27.948	13.974	12.316	13.961	12.299	0	277945.562	2063	4954767.000	44
45	134.856	2056.242	89.647	34.106	89.595	34.040	82.660	27.948	13.974	12.316	13.961	12.299	0	277296.973	2053	4943205.000	45
46	134.856	2065.000	89.884	34.106	89.846	34.025	82.897	27.948	13.974	12.316	13.961	12.299	0	278478.143	2061	4964261.000	46
47	134.856	2041.696	90.120	34.106	90.105	34.001	83.133	27.948	13.974	12.316	13.961	12.299	0	275335.443	2046	4908238.000	47
48	134.856	2056.374	90.831	33.869	90.755	33.799	83.844	27.711	13.974	12.316	13.961	12.299	0	277314.755	2050	4943522.000	48
49	134.856	2061.409	90.831	33.869	90.784	33.767	83.844	27.711	13.974	12.316	13.961	12.299	0	277993.861	2064	4955628.000	49
50	134.856	2038.483	90.831	33.869	90.795	33.743	83.844	27.711	13.974	12.316	13.961	12.299	0	274902.041	2038	4900512.000	50
51	134.856	2041.554	91.541	33.632	91.441	33.560	84.554	27.474	13.974	12.316	13.961	12.299	0	275316.202	2040	4907895.000	51
52	134.856	2034.029	92.726	33.632	92.603	33.624	85.739	27.474	13.974	12.316	13.961	12.299	0	274301.415	2030	4889805.000	52
53	134.856	2030.531	92.726	33.632	92.603	33.604	85.739	27.474	13.974	12.316	13.961	12.299	0	273829.754	2024	4881397.000	53
54	134.856	2015.016	92.963	33.395	92.845	33.376	85.976	27.237	13.974	12.316	13.961	12.299	0	271737.407	2013	4844098.000	54
55	134.856	2031.787	93.436	33.395	93.305	33.399	86.449	27.237	13.974	12.316	13.961	12.299	0	273999.054	2022	4884415.000	55
56	134.856	2032.960	94.147	32.922	94.032	32.973	87.160	26.764	13.974	12.316	13.961	12.299	0	274157.358	2024	4887237.000	56
57	134.856	2043.656	94.384	32.922	94.275	32.924	87.397	26.764	13.974	12.316	13.961	12.299	0	275599.658	2038	4912948.000	57
58	134.856	2028.230	94.857	32.922	94.765	32.909	87.870	26.764	13.974	12.316	13.961	12.299	0	273519.372	2019	4875864.000	58
59	134.856	2037.862	96.042	32.922	95.943	32.942	89.055	26.764	13.974	12.316	13.961	12.299	0	274818.345	2031	4899020.000	59
60	134.856	2014.816	96.515	32.922	96.402	32.952	89.528	26.764	13.974	12.316	13.961	12.299	0	271710.425	2009	4843617.000	60
61	134.856	2033.201	96.752	33.159	96.676	33.170	89.765	27.001	13.974	12.316	13.961	12.299	0	274189.838	2026	4887816.000	61
