## Supplementary Code 2 for "Engineering combinatorial and dynamic decoders using synthetic immediate-early genes": XY_17-V3-cell_4.txt

	Area	Mean	X	Y	XM	YM	BX	BY	Width	Height	Major	Minor	Angle	IntDen	Median	RawIntDen	Slice
1	105.742	1881.375	87.278	51.041	87.281	50.987	81.239	45.475	12.079	11.132	12.071	11.153	0	198940.518	1882	3546392	1
2	105.742	1877.934	87.278	51.041	87.261	50.985	81.239	45.475	12.079	11.132	12.071	11.153	0	198576.676	1877	3539906	2
3	105.742	1883.969	87.278	51.041	87.243	50.962	81.239	45.475	12.079	11.132	12.071	11.153	0	199214.831	1874	3551282	3
4	105.742	1896.857	85.620	50.567	85.622	50.506	79.581	45.001	12.079	11.132	12.071	11.153	0	200577.642	1884	3575576	4
5	105.742	1900.050	84.436	50.093	84.463	50.029	78.396	44.527	12.079	11.132	12.071	11.153	0	200915.287	1898	3581595	5
6	105.742	1886.329	84.436	50.093	84.461	50.035	78.396	44.527	12.079	11.132	12.071	11.153	0	199464.349	1877	3555730	6
7	105.742	1886.549	84.436	49.856	84.450	49.784	78.396	44.290	12.079	11.132	12.071	11.153	0	199487.629	1883	3556145	7
8	105.742	1876.669	85.147	49.856	85.161	49.775	79.107	44.290	12.079	11.132	12.071	11.153	0	198442.942	1869	3537522	8
9	105.742	1881.934	85.147	49.856	85.124	49.762	79.107	44.290	12.079	11.132	12.071	11.153	0	198999.644	1881	3547446	9
10	105.742	1869.302	85.147	50.093	85.159	49.991	79.107	44.527	12.079	11.132	12.071	11.153	0	197663.928	1862	3523635	10
11	105.742	1877.072	85.383	50.093	85.419	49.989	79.344	44.527	12.079	11.132	12.071	11.153	0	198485.519	1875	3538281	11
12	105.742	1881.476	85.620	50.093	85.650	49.966	79.581	44.527	12.079	11.132	12.071	11.153	0	198951.177	1882	3546582	12
13	105.742	1876.111	85.857	50.093	85.896	49.958	79.818	44.527	12.079	11.132	12.071	11.153	0	198383.928	1869	3536470	13
14	105.742	1895.768	86.331	49.856	86.345	49.731	80.291	44.290	12.079	11.132	12.071	11.153	0	200462.475	1893	3573523	14
15	105.742	1894.185	86.568	49.619	86.575	49.509	80.528	44.054	12.079	11.132	12.071	11.153	0	200295.083	1888	3570539	15
16	105.742	1901.401	86.804	49.619	86.811	49.503	80.765	44.054	12.079	11.132	12.071	11.153	0	201058.109	1903	3584141	16
17	105.742	1891.817	86.804	49.619	86.818	49.500	80.765	44.054	12.079	11.132	12.071	11.153	0	200044.668	1886	3566075	17
18	105.742	1884.103	86.804	49.619	86.839	49.482	80.765	44.054	12.079	11.132	12.071	11.153	0	199229.023	1882	3551535	18
19	105.742	1873.984	86.804	49.383	86.823	49.236	80.765	43.817	12.079	11.132	12.071	11.153	0	198158.981	1870	3532460	19
20	105.742	1884.458	86.804	49.146	86.826	49.018	80.765	43.580	12.079	11.132	12.071	11.153	0	199266.496	1883	3552203	20
21	105.742	1889.181	86.804	48.672	86.835	48.548	80.765	43.106	12.079	11.132	12.071	11.153	0	199765.924	1889	3561106	21
22	105.742	1911.418	86.804	48.435	86.813	48.304	80.765	42.869	12.079	11.132	12.071	11.153	0	202117.269	1910	3603022	22
23	105.742	1892.797	86.804	48.435	86.811	48.319	80.765	42.869	12.079	11.132	12.071	11.153	0	200148.278	1896	3567922	23
24	105.742	1897.720	86.804	48.435	86.807	48.340	80.765	42.869	12.079	11.132	12.071	11.153	0	200668.855	1896	3577202	24
25	105.742	1908.669	86.804	48.435	86.807	48.351	80.765	42.869	12.079	11.132	12.071	11.153	0	201826.632	1909	3597841	25
26	105.742	1917.145	86.804	48.435	86.805	48.351	80.765	42.869	12.079	11.132	12.071	11.153	0	202722.944	1910	3613819	26
27	105.742	1897.245	86.804	48.435	86.790	48.359	80.765	42.869	12.079	11.132	12.071	11.153	0	200618.592	1896	3576306	27
28	105.742	1931.643	86.804	48.435	86.786	48.355	80.765	42.869	12.079	11.132	12.071	11.153	0	204255.951	1933	3641147	28
29	105.742	1917.792	86.804	48.435	86.796	48.370	80.765	42.869	12.079	11.132	12.071	11.153	0	202791.269	1912	3615037	29
30	105.742	1932.684	86.804	48.435	86.775	48.370	80.765	42.869	12.079	11.132	12.071	11.153	0	204366.013	1926	3643109	30
31	105.742	1926.971	86.804	48.435	86.784	48.382	80.765	42.869	12.079	11.132	12.071	11.153	0	203761.909	1928	3632340	31
32	105.742	1944.628	86.094	48.435	86.076	48.357	80.054	42.869	12.079	11.132	12.071	11.153	0	205628.972	1943	3665623	32
33	105.742	1957.736	85.620	48.435	85.607	48.338	79.581	42.869	12.079	11.132	12.071	11.153	0	207015.119	1950	3690333	33
34	105.742	1974.454	85.383	48.435	85.371	48.360	79.344	42.869	12.079	11.132	12.071	11.153	0	208782.891	1971	3721846	34
35	105.742	1974.561	85.147	47.962	85.130	47.871	79.107	42.396	12.079	11.132	12.071	11.153	0	208794.166	1973	3722047	35
36	105.742	1980.900	84.910	47.725	84.901	47.652	78.870	42.159	12.079	11.132	12.071	11.153	0	209464.520	1980	3733997	36
37	105.742	1987.521	84.673	47.488	84.651	47.420	78.633	41.922	12.079	11.132	12.071	11.153	0	210164.662	1986	3746478	37
38	105.742	1977.156	84.436	47.488	84.428	47.412	78.396	41.922	12.079	11.132	12.071	11.153	0	209068.591	1973	3726939	38
39	105.742	1985.153	84.199	47.251	84.185	47.173	78.160	41.685	12.079	11.132	12.071	11.153	0	209914.247	1986	3742014	39
40	105.742	1979.371	83.962	47.251	83.964	47.176	77.923	41.685	12.079	11.132	12.071	11.153	0	209302.794	1981	3731114	40
41	105.742	1988.137	83.489	47.014	83.475	46.925	77.449	41.448	12.079	11.132	12.071	11.153	0	210229.734	1990	3747638	41
42	105.742	1974.822	83.015	46.777	83.010	46.673	76.975	41.211	12.079	11.132	12.071	11.153	0	208821.766	1974	3722539	42
43	105.742	1969.105	82.541	46.540	82.570	46.421	76.502	40.975	12.079	11.132	12.071	11.153	0	208217.269	1972	3711763	43
44	105.742	1958.855	82.304	46.540	82.348	46.399	76.265	40.975	12.079	11.132	12.071	11.153	0	207133.426	1963	3692442	44
45	105.742	1945.331	82.068	46.304	82.127	46.166	76.028	40.738	12.079	11.132	12.071	11.153	0	205703.356	1952	3666949	45
46	105.742	1935.781	81.831	46.067	81.925	45.913	75.791	40.501	12.079	11.132	12.071	11.153	0	204693.561	1932	3648948	46
47	105.742	1918.057	81.357	46.067	81.456	45.905	75.317	40.501	12.079	11.132	12.071	11.153	0	202819.374	1911	3615538	47
48	105.742	1934.637	81.120	45.830	81.206	45.679	75.081	40.264	12.079	11.132	12.071	11.153	0	204572.505	1932	3646790	48
49	105.742	1943.554	80.883	45.593	80.994	45.437	74.844	40.027	12.079	11.132	12.071	11.153	0	205515.488	1942	3663600	49
50	105.742	1949.040	80.410	45.119	80.543	44.963	74.370	39.553	12.079	11.132	12.071	11.153	0	206095.583	1940	3673941	50
51	105.742	1971.711	79.699	44.172	79.831	44.027	73.659	38.606	12.079	11.132	12.071	11.153	0	208492.815	1977	3716675	51
52	105.742	1951.073	79.225	43.225	79.351	43.122	73.186	37.659	12.079	11.132	12.071	11.153	0	206310.489	1945	3677772	52
53	105.742	1962.584	79.225	42.751	79.352	42.671	73.186	37.185	12.079	11.132	12.071	11.153	0	207527.673	1962	3699470	53
54	105.742	1960.302	78.989	42.751	79.119	42.651	72.949	37.185	12.079	11.132	12.071	11.153	0	207286.458	1963	3695170	54
55	105.742	1966.293	79.225	42.751	79.355	42.662	73.186	37.185	12.079	11.132	12.071	11.153	0	207919.957	1965	3706463	55
56	105.742	1950.622	79.699	42.751	79.838	42.652	73.659	37.185	12.079	11.132	12.071	11.153	0	206262.807	1952	3676922	56
57	105.742	1957.395	80.173	42.988	80.306	42.869	74.133	37.422	12.079	11.132	12.071	11.153	0	206979.048	1955	3689690	57
58	105.742	1946.945	80.646	43.225	80.790	43.093	74.607	37.659	12.079	11.132	12.071	11.153	0	205874.058	1951	3669992	58
59	105.742	1943.353	80.646	43.225	80.759	43.093	74.607	37.659	12.079	11.132	12.071	11.153	0	205494.172	1943	3663220	59
60	105.742	1988.019	81.120	42.751	81.208	42.648	75.081	37.185	12.079	11.132	12.071	11.153	0	210217.224	1985	3747415	60
61	105.742	2009.161	81.120	42.277	81.199	42.183	75.081	36.711	12.079	11.132	12.071	11.153	0	212452.842	2013	3787268	61
