## Supplementary Code 2 for "Engineering combinatorial and dynamic decoders using synthetic immediate-early genes": XY_17-V3-cell_5.txt

	Area	Mean	X	Y	XM	YM	BX	BY	Width	Height	Major	Minor	Angle	IntDen	Median	RawIntDen	Slice
1	114.437	1728.415	90.002	79.581	90.009	79.563	83.607	73.896	12.790	11.369	12.835	11.353	0	197794.746	1722	3525967	1
2	114.437	1746.568	90.002	79.344	89.996	79.328	83.607	73.659	12.790	11.369	12.835	11.353	0	199872.115	1747	3562999	2
3	114.437	1743.743	90.002	79.107	89.985	79.089	83.607	73.423	12.790	11.369	12.835	11.353	0	199548.774	1739	3557235	3
4	114.437	1760.437	90.002	79.107	89.977	79.094	83.607	73.423	12.790	11.369	12.835	11.353	0	201459.200	1756	3591291	4
5	114.437	1757.272	89.528	78.396	89.500	78.365	83.133	72.712	12.790	11.369	12.835	11.353	0	201097.040	1747	3584835	5
6	114.437	1757.471	89.528	78.396	89.505	78.390	83.133	72.712	12.790	11.369	12.835	11.353	0	201119.759	1753	3585240	6
7	114.437	1765.677	89.528	78.396	89.506	78.374	83.133	72.712	12.790	11.369	12.835	11.353	0	202058.928	1762	3601982	7
8	114.437	1759.756	89.528	78.396	89.501	78.375	83.133	72.712	12.790	11.369	12.835	11.353	0	201381.337	1747	3589903	8
9	114.437	1768.169	89.528	78.396	89.505	78.374	83.133	72.712	12.790	11.369	12.835	11.353	0	202344.011	1762	3607064	9
10	114.437	1767.799	89.528	78.396	89.492	78.385	83.133	72.712	12.790	11.369	12.835	11.353	0	202301.658	1764	3606309	10
11	114.437	1755.011	89.765	78.396	89.733	78.368	83.370	72.712	12.790	11.369	12.835	11.353	0	200838.266	1749	3580222	11
12	114.437	1768.209	90.476	78.396	90.441	78.381	84.081	72.712	12.790	11.369	12.835	11.353	0	202348.667	1764	3607147	12
13	114.437	1773.307	91.423	78.396	91.390	78.386	85.028	72.712	12.790	11.369	12.835	11.353	0	202932.016	1771	3617546	13
14	114.437	1786.619	91.423	78.396	91.425	78.382	85.028	72.712	12.790	11.369	12.835	11.353	0	204455.431	1785	3644703	14
15	114.437	1775.863	91.423	78.396	91.394	78.376	85.028	72.712	12.790	11.369	12.835	11.353	0	203224.559	1766	3622761	15
16	114.437	1780.605	91.186	78.396	91.169	78.355	84.791	72.712	12.790	11.369	12.835	11.353	0	203767.238	1776	3632435	16
17	114.437	1779.456	91.186	78.396	91.172	78.372	84.791	72.712	12.790	11.369	12.835	11.353	0	203635.747	1778	3630091	17
18	114.437	1781.729	91.186	78.396	91.164	78.361	84.791	72.712	12.790	11.369	12.835	11.353	0	203895.811	1774	3634727	18
19	114.437	1784.845	91.186	78.396	91.172	78.377	84.791	72.712	12.790	11.369	12.835	11.353	0	204252.417	1782	3641084	19
20	114.437	1769.784	91.423	78.396	91.398	78.370	85.028	72.712	12.790	11.369	12.835	11.353	0	202528.906	1767	3610360	20
21	114.437	1768.736	91.423	78.396	91.392	78.379	85.028	72.712	12.790	11.369	12.835	11.353	0	202408.915	1771	3608221	21
22	114.437	1779.306	91.423	78.396	91.384	78.366	85.028	72.712	12.790	11.369	12.835	11.353	0	203618.582	1774	3629785	22
23	114.437	1783.579	91.423	78.396	91.404	78.378	85.028	72.712	12.790	11.369	12.835	11.353	0	204107.520	1788	3638501	23
24	114.437	1776.348	91.423	78.396	91.410	78.370	85.028	72.712	12.790	11.369	12.835	11.353	0	203280.039	1768	3623750	24
25	114.437	1786.672	91.423	78.633	91.404	78.600	85.028	72.949	12.790	11.369	12.835	11.353	0	204461.433	1782	3644810	25
26	114.437	1783.533	91.186	78.633	91.177	78.618	84.791	72.949	12.790	11.369	12.835	11.353	0	204102.303	1784	3638408	26
27	114.437	1778.478	91.186	78.633	91.152	78.604	84.791	72.949	12.790	11.369	12.835	11.353	0	203523.835	1774	3628096	27
28	114.437	1794.465	91.186	78.633	91.156	78.603	84.791	72.949	12.790	11.369	12.835	11.353	0	205353.313	1797	3660709	28
29	114.437	1794.823	91.186	78.633	91.166	78.598	84.791	72.949	12.790	11.369	12.835	11.353	0	205394.264	1791	3661439	29
30	114.437	1782.069	91.186	78.633	91.169	78.622	84.791	72.949	12.790	11.369	12.835	11.353	0	203934.742	1776	3635421	30
31	114.437	1793.379	91.186	78.633	91.171	78.612	84.791	72.949	12.790	11.369	12.835	11.353	0	205229.003	1798	3658493	31
32	114.437	1811.433	91.186	78.633	91.176	78.613	84.791	72.949	12.790	11.369	12.835	11.353	0	207295.041	1807	3695323	32
33	114.437	1813.234	91.186	78.633	91.154	78.608	84.791	72.949	12.790	11.369	12.835	11.353	0	207501.196	1816	3698998	33
34	114.437	1810.973	90.949	78.633	90.921	78.607	84.554	72.949	12.790	11.369	12.835	11.353	0	207242.366	1812	3694384	34
35	114.437	1830.855	90.476	78.633	90.444	78.618	84.081	72.949	12.790	11.369	12.835	11.353	0	209517.644	1827	3734944	35
36	114.437	1829.248	90.476	78.633	90.426	78.590	84.081	72.949	12.790	11.369	12.835	11.353	0	209333.703	1828	3731665	36
37	114.437	1830.350	90.476	78.633	90.436	78.587	84.081	72.949	12.790	11.369	12.835	11.353	0	209459.920	1828	3733915	37
38	114.437	1823.558	90.476	78.633	90.446	78.608	84.081	72.949	12.790	11.369	12.835	11.353	0	208682.646	1820	3720059	38
39	114.437	1824.656	90.476	78.633	90.434	78.604	84.081	72.949	12.790	11.369	12.835	11.353	0	208808.246	1821	3722298	39
40	114.437	1828.623	90.476	78.633	90.439	78.593	84.081	72.949	12.790	11.369	12.835	11.353	0	209262.180	1825	3730390	40
41	114.437	1815.552	90.476	78.633	90.441	78.610	84.081	72.949	12.790	11.369	12.835	11.353	0	207766.420	1810	3703726	41
42	114.437	1821.279	90.476	78.633	90.446	78.606	84.081	72.949	12.790	11.369	12.835	11.353	0	208421.853	1816	3715410	42
43	114.437	1818.212	90.476	78.633	90.436	78.604	84.081	72.949	12.790	11.369	12.835	11.353	0	208070.857	1812	3709153	43
44	114.437	1814.102	90.476	78.633	90.440	78.593	84.081	72.949	12.790	11.369	12.835	11.353	0	207600.487	1808	3700768	44
45	114.437	1813.646	90.476	78.633	90.458	78.595	84.081	72.949	12.790	11.369	12.835	11.353	0	207548.261	1805	3699837	45
46	114.437	1808.709	90.476	78.633	90.444	78.581	84.081	72.949	12.790	11.369	12.835	11.353	0	206983.368	1801	3689767	46
47	114.437	1808.075	90.476	78.633	90.429	78.593	84.081	72.949	12.790	11.369	12.835	11.353	0	206910.779	1799	3688473	47
48	114.437	1821.300	90.476	78.633	90.435	78.587	84.081	72.949	12.790	11.369	12.835	11.353	0	208424.153	1820	3715451	48
49	114.437	1830.261	90.476	78.633	90.438	78.594	84.081	72.949	12.790	11.369	12.835	11.353	0	209449.711	1822	3733733	49
50	114.437	1817.658	90.476	78.633	90.441	78.582	84.081	72.949	12.790	11.369	12.835	11.353	0	208007.467	1816	3708023	50
51	114.437	1814.739	90.476	78.633	90.433	78.587	84.081	72.949	12.790	11.369	12.835	11.353	0	207673.356	1812	3702067	51
52	114.437	1804.912	90.476	78.633	90.420	78.586	84.081	72.949	12.790	11.369	12.835	11.353	0	206548.844	1809	3682021	52
53	114.437	1798.230	90.476	78.633	90.437	78.575	84.081	72.949	12.790	11.369	12.835	11.353	0	205784.135	1791	3668389	53
54	114.437	1797.694	90.476	78.633	90.449	78.574	84.081	72.949	12.790	11.369	12.835	11.353	0	205722.765	1787	3667295	54
55	114.437	1805.833	90.476	78.633	90.440	78.589	84.081	72.949	12.790	11.369	12.835	11.353	0	206654.193	1806	3683899	55
56	114.437	1795.997	90.476	78.633	90.451	78.592	84.081	72.949	12.790	11.369	12.835	11.353	0	205528.615	1792	3663834	56
57	114.437	1798.119	90.476	78.870	90.462	78.848	84.081	73.186	12.790	11.369	12.835	11.353	0	205771.401	1790	3668162	57
58	114.437	1790.376	90.239	80.054	90.243	80.031	83.844	74.370	12.790	11.369	12.835	11.353	0	204885.355	1782	3652367	58
59	114.437	1794.511	90.239	80.765	90.258	80.733	83.844	75.081	12.790	11.369	12.835	11.353	0	205358.586	1784	3660803	59
60	114.437	1793.758	90.239	81.002	90.258	80.971	83.844	75.317	12.790	11.369	12.835	11.353	0	205272.422	1788	3659267	60
61	114.437	1773.460	90.239	81.002	90.268	80.989	83.844	75.317	12.790	11.369	12.835	11.353	0	202949.518	1770	3617858	61
