## Supplementary Code 2 for "Engineering combinatorial and dynamic decoders using synthetic immediate-early genes": XY_17-V3-cell_6.txt

	Area	Mean	X	Y	XM	YM	BX	BY	Width	Height	Major	Minor	Angle	IntDen	Median	RawIntDen	Slice
1	113.988	1758.290	73.896	90.712	73.915	90.682	67.265	85.265	13.263	10.895	13.256	10.949	0	200424.442	1755	3572845	1
2	113.988	1757.611	73.896	90.712	73.909	90.672	67.265	85.265	13.263	10.895	13.256	10.949	0	200347.028	1751	3571465	2
3	113.988	1765.880	73.896	90.712	73.927	90.685	67.265	85.265	13.263	10.895	13.256	10.949	0	201289.676	1757	3588269	3
4	113.988	1765.500	73.896	90.712	73.904	90.691	67.265	85.265	13.263	10.895	13.256	10.949	0	201246.369	1750	3587497	4
5	113.988	1762.592	73.896	90.712	73.894	90.687	67.265	85.265	13.263	10.895	13.256	10.949	0	200914.838	1755	3581587	5
6	113.988	1761.855	73.896	90.949	73.916	90.920	67.265	85.502	13.263	10.895	13.256	10.949	0	200830.805	1757	3580089	6
7	113.988	1745.689	73.896	90.949	73.900	90.904	67.265	85.502	13.263	10.895	13.256	10.949	0	198988.145	1740	3547241	7
8	113.988	1745.850	73.896	90.949	73.889	90.927	67.265	85.502	13.263	10.895	13.256	10.949	0	199006.432	1739	3547567	8
9	113.988	1766.115	73.896	90.949	73.891	90.954	67.265	85.502	13.263	10.895	13.256	10.949	0	201316.434	1754	3588746	9
10	113.988	1763.185	73.896	91.186	73.918	91.186	67.265	85.739	13.263	10.895	13.256	10.949	0	200982.378	1755	3582791	10
11	113.988	1761.363	73.896	91.423	73.890	91.423	67.265	85.976	13.263	10.895	13.256	10.949	0	200774.765	1752	3579090	11
12	113.988	1754.800	73.896	91.423	73.882	91.415	67.265	85.976	13.263	10.895	13.256	10.949	0	200026.661	1750	3565754	12
13	113.988	1747.918	73.896	91.423	73.894	91.416	67.265	85.976	13.263	10.895	13.256	10.949	0	199242.206	1742	3551770	13
14	113.988	1769.315	73.896	91.423	73.890	91.408	67.265	85.976	13.263	10.895	13.256	10.949	0	201681.174	1758	3595248	14
15	113.988	1757.633	73.659	94.028	73.687	94.012	67.028	88.581	13.263	10.895	13.256	10.949	0	200349.553	1751	3571510	15
16	113.988	1760.250	73.423	94.265	73.457	94.219	66.791	88.818	13.263	10.895	13.256	10.949	0	200647.931	1756	3576829	16
17	113.988	1757.479	73.186	94.265	73.199	94.222	66.554	88.818	13.263	10.895	13.256	10.949	0	200331.995	1753	3571197	17
18	113.988	1742.923	73.186	94.265	73.184	94.244	66.554	88.818	13.263	10.895	13.256	10.949	0	198672.769	1741	3541619	18
19	113.988	1755.392	73.186	94.265	73.165	94.238	66.554	88.818	13.263	10.895	13.256	10.949	0	200094.145	1752	3566957	19
20	113.988	1757.131	73.186	94.265	73.179	94.238	66.554	88.818	13.263	10.895	13.256	10.949	0	200292.334	1754	3570490	20
21	113.988	1758.000	73.186	94.265	73.190	94.248	66.554	88.818	13.263	10.895	13.256	10.949	0	200391.345	1756	3572255	21
22	113.988	1755.228	73.423	94.265	73.416	94.227	66.791	88.818	13.263	10.895	13.256	10.949	0	200075.465	1754	3566624	22
23	113.988	1762.406	73.423	94.028	73.412	94.014	66.791	88.581	13.263	10.895	13.256	10.949	0	200893.578	1763	3581208	23
24	113.988	1772.131	73.423	94.028	73.421	94.020	66.791	88.581	13.263	10.895	13.256	10.949	0	202002.215	1768	3600971	24
25	113.988	1766.227	73.423	94.028	73.431	94.007	66.791	88.581	13.263	10.895	13.256	10.949	0	201329.224	1758	3588974	25
26	113.988	1780.193	73.423	94.028	73.437	94.007	66.791	88.581	13.263	10.895	13.256	10.949	0	202921.133	1770	3617352	26
27	113.988	1764.276	73.423	94.502	73.426	94.470	66.791	89.055	13.263	10.895	13.256	10.949	0	201106.745	1759	3585008	27
28	113.988	1767.837	73.186	94.502	73.159	94.489	66.554	89.055	13.263	10.895	13.256	10.949	0	201512.716	1761	3592245	28
29	113.988	1771.391	72.475	94.502	72.458	94.489	65.844	89.055	13.263	10.895	13.256	10.949	0	201917.789	1763	3599466	29
30	113.988	1771.178	72.475	94.502	72.442	94.498	65.844	89.055	13.263	10.895	13.256	10.949	0	201893.499	1770	3599033	30
31	113.988	1771.878	72.475	94.502	72.464	94.503	65.844	89.055	13.263	10.895	13.256	10.949	0	201973.325	1767	3600456	31
32	113.988	1773.141	72.475	94.739	72.453	94.729	65.844	89.291	13.263	10.895	13.256	10.949	0	202117.269	1775	3603022	32
33	113.988	1770.263	72.712	94.976	72.696	94.976	66.080	89.528	13.263	10.895	13.256	10.949	0	201789.216	1761	3597174	33
34	113.988	1775.914	72.949	94.976	72.933	94.965	66.317	89.528	13.263	10.895	13.256	10.949	0	202433.429	1772	3608658	34
35	113.988	1785.561	72.949	94.739	72.939	94.744	66.317	89.291	13.263	10.895	13.256	10.949	0	203532.978	1786	3628259	35
36	113.988	1782.219	73.423	94.739	73.408	94.719	66.791	89.291	13.263	10.895	13.256	10.949	0	203152.139	1779	3621470	36
37	113.988	1792.465	73.423	94.502	73.401	94.483	66.791	89.055	13.263	10.895	13.256	10.949	0	204320.014	1787	3642289	37
38	113.988	1780.556	73.423	94.502	73.405	94.459	66.791	89.055	13.263	10.895	13.256	10.949	0	202962.476	1775	3618089	38
39	113.988	1767.362	73.423	94.502	73.383	94.443	66.791	89.055	13.263	10.895	13.256	10.949	0	201458.582	1762	3591280	39
40	113.988	1768.333	73.423	94.502	73.375	94.430	66.791	89.055	13.263	10.895	13.256	10.949	0	201569.261	1764	3593253	40
41	113.988	1763.052	73.659	94.502	73.643	94.453	67.028	89.055	13.263	10.895	13.256	10.949	0	200967.288	1760	3582522	41
42	113.988	1774.317	73.896	94.502	73.887	94.442	67.265	89.055	13.263	10.895	13.256	10.949	0	202251.396	1768	3605413	42
43	113.988	1764.819	73.896	94.502	73.877	94.464	67.265	89.055	13.263	10.895	13.256	10.949	0	201168.731	1765	3586113	43
44	113.988	1767.041	73.896	94.502	73.894	94.464	67.265	89.055	13.263	10.895	13.256	10.949	0	201421.951	1750	3590627	44
45	113.988	1783.322	73.659	94.502	73.628	94.484	67.028	89.055	13.263	10.895	13.256	10.949	0	203277.851	1778	3623711	45
46	113.988	1777.684	73.659	94.502	73.630	94.487	67.028	89.055	13.263	10.895	13.256	10.949	0	202635.096	1774	3612253	46
47	113.988	1764.750	73.659	94.265	73.623	94.261	67.028	88.818	13.263	10.895	13.256	10.949	0	201160.766	1759	3585971	47
48	113.988	1799.335	73.896	93.318	73.868	93.277	67.265	87.870	13.263	10.895	13.256	10.949	0	205103.122	1800	3656249	48
49	113.988	1798.832	74.133	92.844	74.086	92.791	67.501	87.397	13.263	10.895	13.256	10.949	0	205045.735	1801	3655226	49
50	113.988	1776.800	74.133	92.844	74.109	92.801	67.501	87.397	13.263	10.895	13.256	10.949	0	202534.347	1773	3610457	50
51	113.988	1795.832	74.370	92.844	74.326	92.796	67.738	87.397	13.263	10.895	13.256	10.949	0	204703.771	1798	3649130	51
52	113.988	1792.803	74.844	92.844	74.811	92.797	68.212	87.397	13.263	10.895	13.256	10.949	0	204358.496	1792	3642975	52
53	113.988	1781.581	75.081	92.844	75.067	92.795	68.449	87.397	13.263	10.895	13.256	10.949	0	203079.381	1781	3620173	53
54	113.988	1791.620	75.317	92.844	75.313	92.784	68.686	87.397	13.263	10.895	13.256	10.949	0	204223.696	1789	3640572	54
55	113.988	1786.958	75.554	92.844	75.532	92.794	68.923	87.397	13.263	10.895	13.256	10.949	0	203692.293	1778	3631099	55
56	113.988	1789.395	75.554	92.844	75.524	92.807	68.923	87.397	13.263	10.895	13.256	10.949	0	203970.083	1787	3636051	56
57	113.988	1773.990	75.554	93.081	75.542	93.044	68.923	87.633	13.263	10.895	13.256	10.949	0	202214.035	1765	3604747	57
58	113.988	1777.205	75.791	93.081	75.772	93.052	69.159	87.633	13.263	10.895	13.256	10.949	0	202580.570	1768	3611281	58
59	113.988	1771.634	76.265	93.081	76.250	93.048	69.633	87.633	13.263	10.895	13.256	10.949	0	201945.557	1764	3599961	59
60	113.988	1777.427	76.975	92.370	76.993	92.316	70.344	86.923	13.263	10.895	13.256	10.949	0	202605.870	1768	3611732	60
61	113.988	1775.535	76.975	92.134	76.980	92.080	70.344	86.686	13.263	10.895	13.256	10.949	0	202390.235	1770	3607888	61
