## Supplementary Code 2 for "Engineering combinatorial and dynamic decoders using synthetic immediate-early genes": XY_17-V3-cell_7.txt

	Area	Mean	X	Y	XM	YM	BX	BY	Width	Height	Major	Minor	Angle	IntDen	Median	RawIntDen	Slice
1	135.754	2329.485	42.869	104.094	42.737	104.001	36.238	97.581	13.263	13.027	13.268	13.027	0	316236.369	2309	5637354.000	1
2	135.754	2320.016	42.869	104.094	42.738	103.990	36.238	97.581	13.263	13.027	13.268	13.027	0	314950.915	2307	5614439.000	2
3	135.754	2289.349	42.869	104.094	42.709	104.014	36.238	97.581	13.263	13.027	13.268	13.027	0	310787.762	2274	5540225.000	3
4	135.754	2300.538	42.869	103.857	42.718	103.805	36.238	97.344	13.263	13.027	13.268	13.027	0	312306.746	2298	5567303.000	4
5	135.754	2344.554	41.685	102.673	41.590	102.612	35.053	96.160	13.263	13.027	13.268	13.027	0	318282.043	2337	5673821.000	5
6	135.754	2337.757	41.685	102.436	41.647	102.403	35.053	95.923	13.263	13.027	13.268	13.027	0	317359.310	2328	5657372.000	6
7	135.754	2360.681	41.685	102.200	41.592	102.161	35.053	95.686	13.263	13.027	13.268	13.027	0	320471.381	2356	5712849.000	7
8	135.754	2374.713	42.159	102.436	42.108	102.392	35.527	95.923	13.263	13.027	13.268	13.027	0	322376.253	2357	5746806.000	8
9	135.754	2371.324	42.632	103.147	42.524	103.099	36.001	96.634	13.263	13.027	13.268	13.027	0	321916.205	2352	5738605.000	9
10	135.754	2295.564	45.001	105.042	44.904	105.287	38.369	98.528	13.263	13.027	13.268	13.027	0	311631.399	2354	5555264.000	10
11	135.754	2438.596	45.001	106.226	45.048	106.175	38.369	99.713	13.263	13.027	13.268	13.027	0	331048.619	2428	5901403.000	11
12	135.754	2445.670	44.764	106.463	44.816	106.430	38.132	99.950	13.263	13.027	13.268	13.027	0	332008.936	2441	5918522.000	12
13	135.754	2439.693	44.764	105.989	44.792	105.960	38.132	99.476	13.263	13.027	13.268	13.027	0	331197.499	2432	5904057.000	13
14	135.754	2439.680	45.238	105.989	45.278	105.984	38.606	99.476	13.263	13.027	13.268	13.027	0	331195.760	2427	5904026.000	14
15	135.754	2448.087	45.475	105.989	45.522	105.977	38.843	99.476	13.263	13.027	13.268	13.027	0	332336.989	2437	5924370.000	15
16	135.754	2423.741	45.948	105.989	45.985	105.987	39.317	99.476	13.263	13.027	13.268	13.027	0	329031.946	2411	5865453.000	16
17	135.754	2431.336	46.185	106.226	46.234	106.205	39.553	99.713	13.263	13.027	13.268	13.027	0	330063.001	2422	5883833.000	17
18	135.754	2393.187	46.422	106.463	46.399	106.453	39.790	99.950	13.263	13.027	13.268	13.027	0	324884.108	2385	5791512.000	18
19	135.754	2400.214	46.422	106.937	46.401	106.950	39.790	100.423	13.263	13.027	13.268	13.027	0	325838.142	2396	5808519.000	19
20	135.754	2402.224	46.659	107.173	46.625	107.181	40.027	100.660	13.263	13.027	13.268	13.027	0	326110.884	2392	5813381.000	20
21	135.754	2374.916	46.896	107.410	46.832	107.416	40.264	100.897	13.263	13.027	13.268	13.027	0	322403.797	2358	5747297.000	21
22	135.754	2379.429	47.369	107.884	47.324	107.864	40.738	101.371	13.263	13.027	13.268	13.027	0	323016.371	2376	5758217.000	22
23	135.754	2398.222	47.369	107.884	47.312	107.860	40.738	101.371	13.263	13.027	13.268	13.027	0	325567.645	2391	5803697.000	23
24	135.754	2417.004	47.369	107.884	47.318	107.853	40.738	101.371	13.263	13.027	13.268	13.027	0	328117.347	2413	5849149.000	24
25	135.754	2402.587	47.369	108.121	47.336	108.128	40.738	101.607	13.263	13.027	13.268	13.027	0	326160.193	2396	5814260.000	25
26	135.754	2412.532	47.369	108.121	47.345	108.140	40.738	101.607	13.263	13.027	13.268	13.027	0	327510.326	2411	5838328.000	26
27	135.754	2420.428	47.369	108.121	47.377	108.119	40.738	101.607	13.263	13.027	13.268	13.027	0	328582.220	2419	5857436.000	27
28	135.754	2417.770	46.896	108.121	46.900	108.123	40.264	101.607	13.263	13.027	13.268	13.027	0	328221.350	2415	5851003.000	28
29	135.754	2410.022	46.896	108.121	46.889	108.147	40.264	101.607	13.263	13.027	13.268	13.027	0	327169.595	2402	5832254.000	29
30	135.754	2393.807	46.896	108.121	46.883	108.149	40.264	101.607	13.263	13.027	13.268	13.027	0	324968.365	2394	5793014.000	30
31	135.754	2382.047	46.896	108.121	46.857	108.146	40.264	101.607	13.263	13.027	13.268	13.027	0	323371.856	2381	5764554.000	31
32	135.754	2388.964	46.896	108.121	46.842	108.161	40.264	101.607	13.263	13.027	13.268	13.027	0	324310.913	2388	5781294.000	32
33	135.754	2375.307	46.896	108.121	46.852	108.191	40.264	101.607	13.263	13.027	13.268	13.027	0	322456.808	2373	5748242.000	33
34	135.754	2388.926	46.896	108.121	46.871	108.145	40.264	101.607	13.263	13.027	13.268	13.027	0	324305.696	2387	5781201.000	34
35	135.754	2410.012	46.896	108.121	46.871	108.105	40.264	101.607	13.263	13.027	13.268	13.027	0	327168.249	2406	5832230.000	35
36	135.754	2399.145	46.422	108.121	46.403	108.121	39.790	101.607	13.263	13.027	13.268	13.027	0	325693.021	2398	5805932.000	36
37	135.754	2420.467	46.185	109.068	46.153	109.094	39.553	102.555	13.263	13.027	13.268	13.027	0	328587.493	2419	5857530.000	37
38	135.754	2434.695	46.185	110.016	46.168	110.057	39.553	103.502	13.263	13.027	13.268	13.027	0	330519.011	2431	5891962.000	38
39	135.754	2437.114	46.185	110.016	46.194	110.039	39.553	103.502	13.263	13.027	13.268	13.027	0	330847.456	2438	5897817.000	39
40	135.754	2454.738	46.185	110.252	46.201	110.259	39.553	103.739	13.263	13.027	13.268	13.027	0	333239.976	2460	5940467.000	40
41	135.754	2434.573	46.185	110.489	46.173	110.480	39.553	103.976	13.263	13.027	13.268	13.027	0	330502.462	2443	5891667.000	41
42	135.754	2426.954	46.185	110.726	46.152	110.692	39.553	104.213	13.263	13.027	13.268	13.027	0	329468.097	2427	5873228.000	42
43	135.754	2430.585	46.185	110.726	46.184	110.715	39.553	104.213	13.263	13.027	13.268	13.027	0	329961.018	2443	5882015.000	43
44	135.754	2428.802	46.185	110.963	46.172	110.946	39.553	104.450	13.263	13.027	13.268	13.027	0	329718.961	2428	5877700.000	44
45	135.754	2427.575	46.185	110.963	46.179	110.930	39.553	104.450	13.263	13.027	13.268	13.027	0	329552.410	2423	5874731.000	45
46	135.754	2408.710	46.185	110.963	46.165	110.963	39.553	104.450	13.263	13.027	13.268	13.027	0	326991.488	2414	5829079.000	46
47	135.754	2402.408	46.185	110.963	46.194	110.939	39.553	104.450	13.263	13.027	13.268	13.027	0	326135.959	2400	5813828.000	47
48	135.754	2407.761	46.185	111.200	46.176	111.177	39.553	104.686	13.263	13.027	13.268	13.027	0	326862.635	2406	5826782.000	48
49	135.754	2407.114	46.185	111.200	46.156	111.181	39.553	104.686	13.263	13.027	13.268	13.027	0	326774.731	2406	5825215.000	49
50	135.754	2408.295	46.185	111.437	46.154	111.401	39.553	104.923	13.263	13.027	13.268	13.027	0	326935.167	2411	5828075.000	50
51	135.754	2403.805	45.948	110.726	45.934	110.696	39.317	104.213	13.263	13.027	13.268	13.027	0	326325.566	2407	5817208.000	51
52	135.754	2420.842	45.948	110.016	45.945	109.980	39.317	103.502	13.263	13.027	13.268	13.027	0	328638.372	2424	5858437.000	52
53	135.754	2421.093	45.948	109.779	45.947	109.753	39.317	103.265	13.263	13.027	13.268	13.027	0	328672.535	2416	5859046.000	53
54	135.754	2414.246	45.712	109.542	45.722	109.528	39.080	103.029	13.263	13.027	13.268	13.027	0	327742.958	2410	5842475.000	54
55	135.754	2391.406	45.712	109.542	45.717	109.535	39.080	103.029	13.263	13.027	13.268	13.027	0	324642.331	2400	5787202.000	55
56	135.754	2393.888	45.712	109.542	45.719	109.527	39.080	103.029	13.263	13.027	13.268	13.027	0	324979.247	2380	5793208.000	56
57	135.754	2383.778	45.712	109.542	45.727	109.502	39.080	103.029	13.263	13.027	13.268	13.027	0	323606.788	2378	5768742.000	57
58	135.754	2369.777	45.712	109.542	45.751	109.497	39.080	103.029	13.263	13.027	13.268	13.027	0	321706.123	2365	5734860.000	58
59	135.754	2379.071	45.712	109.542	45.712	109.510	39.080	103.029	13.263	13.027	13.268	13.027	0	322967.848	2379	5757352.000	59
60	135.754	2378.803	45.712	108.831	45.721	108.817	39.080	102.318	13.263	13.027	13.268	13.027	0	322931.497	2372	5756704.000	60
61	135.754	2375.695	45.712	108.358	45.753	108.317	39.080	101.844	13.263	13.027	13.268	13.027	0	322509.539	2366	5749182.000	61
