## Supplementary Code 2 for "Engineering combinatorial and dynamic decoders using synthetic immediate-early genes": XY_18-V3-cell_1.txt

	Area	Mean	X	Y	XM	YM	BX	BY	Width	Height	Major	Minor	Angle	IntDen	Median	RawIntDen	Slice
1	116.681	2510.563	31.738	33.395	31.716	33.401	26.527	26.290	10.421	14.211	14.248	10.427	90.000	292934.796	2516	5221971	1
2	116.681	2546.339	31.264	32.922	31.281	32.951	26.053	25.816	10.421	14.211	14.248	10.427	90.000	297109.225	2545	5296386	2
3	116.681	2536.925	31.264	32.922	31.233	32.928	26.053	25.816	10.421	14.211	14.248	10.427	90.000	296010.741	2539	5276804	3
4	116.681	2564.762	31.264	33.159	31.240	33.180	26.053	26.053	10.421	14.211	14.248	10.427	90.000	299258.846	2566	5334706	4
5	116.681	2552.155	31.264	33.159	31.248	33.186	26.053	26.053	10.421	14.211	14.248	10.427	90.000	297787.769	2549	5308482	5
6	116.681	2576.069	31.264	34.343	31.247	34.386	26.053	27.237	10.421	14.211	14.248	10.427	90.000	300578.126	2582	5358224	6
7	116.681	2569.041	31.264	34.580	31.227	34.620	26.053	27.474	10.421	14.211	14.248	10.427	90.000	299758.106	2563	5343606	7
8	116.681	2575.906	31.264	34.580	31.245	34.611	26.053	27.474	10.421	14.211	14.248	10.427	90.000	300559.109	2563	5357885	8
9	116.681	2559.805	31.264	34.580	31.248	34.607	26.053	27.474	10.421	14.211	14.248	10.427	90.000	298680.378	2556	5324394	9
10	116.681	2555.549	31.264	34.580	31.254	34.647	26.053	27.474	10.421	14.211	14.248	10.427	90.000	298183.811	2552	5315542	10
11	116.681	2541.410	31.264	34.580	31.258	34.650	26.053	27.474	10.421	14.211	14.248	10.427	90.000	296534.066	2534	5286133	11
12	116.681	2565.874	31.027	35.527	31.006	35.577	25.816	28.422	10.421	14.211	14.248	10.427	90.000	299388.541	2565	5337018	12
13	116.681	2582.271	30.316	36.948	30.322	37.008	25.106	29.843	10.421	14.211	14.248	10.427	90.000	301301.772	2576	5371124	13
14	116.681	2608.695	30.316	37.185	30.314	37.245	25.106	30.080	10.421	14.211	14.248	10.427	90.000	304384.897	2602	5426085	14
15	116.681	2599.046	30.080	37.422	30.107	37.448	24.869	30.316	10.421	14.211	14.248	10.427	90.000	303259.094	2603	5406016	15
16	116.681	2605.141	29.132	39.080	29.193	39.089	23.922	31.974	10.421	14.211	14.248	10.427	90.000	303970.231	2608	5418693	16
17	116.681	2601.173	29.132	39.080	29.196	39.089	23.922	31.974	10.421	14.211	14.248	10.427	90.000	303507.210	2593	5410439	17
18	116.681	2581.064	29.132	39.080	29.174	39.069	23.922	31.974	10.421	14.211	14.248	10.427	90.000	301160.969	2580	5368614	18
19	116.681	2613.959	30.080	38.132	30.079	38.149	24.869	31.027	10.421	14.211	14.248	10.427	90.000	304999.099	2616	5437034	19
20	116.681	2617.371	30.080	38.132	30.087	38.177	24.869	31.027	10.421	14.211	14.248	10.427	90.000	305397.272	2618	5444132	20
21	116.681	2626.734	30.080	38.132	30.110	38.162	24.869	31.027	10.421	14.211	14.248	10.427	90.000	306489.697	2627	5463606	21
22	116.681	2630.732	30.316	38.369	30.335	38.396	25.106	31.264	10.421	14.211	14.248	10.427	90.000	306956.253	2631	5471923	22
23	116.681	2629.993	30.553	38.369	30.587	38.381	25.343	31.264	10.421	14.211	14.248	10.427	90.000	306870.032	2621	5470386	23
24	116.681	2631.150	31.264	39.317	31.272	39.314	26.053	32.211	10.421	14.211	14.248	10.427	90.000	307005.057	2628	5472793	24
25	116.681	2637.371	31.738	39.790	31.746	39.770	26.527	32.685	10.421	14.211	14.248	10.427	90.000	307730.891	2641	5485732	25
26	116.681	2624.771	31.738	39.790	31.751	39.771	26.527	32.685	10.421	14.211	14.248	10.427	90.000	306260.655	2622	5459523	26
27	116.681	2628.056	31.738	39.790	31.749	39.781	26.527	32.685	10.421	14.211	14.248	10.427	90.000	306643.963	2630	5466356	27
28	116.681	2625.162	31.738	39.790	31.757	39.775	26.527	32.685	10.421	14.211	14.248	10.427	90.000	306306.374	2620	5460338	28
29	116.681	2610.751	31.738	39.790	31.750	39.744	26.527	32.685	10.421	14.211	14.248	10.427	90.000	304624.878	2607	5430363	29
30	116.681	2619.177	31.738	39.790	31.751	39.758	26.527	32.685	10.421	14.211	14.248	10.427	90.000	305607.971	2615	5447888	30
31	116.681	2621.555	32.685	40.027	32.685	39.947	27.474	32.922	10.421	14.211	14.248	10.427	90.000	305885.481	2617	5452835	31
32	116.681	2621.741	32.922	40.027	32.931	39.984	27.711	32.922	10.421	14.211	14.248	10.427	90.000	305907.190	2615	5453222	32
33	116.681	2604.257	32.922	39.790	32.914	39.735	27.711	32.685	10.421	14.211	14.248	10.427	90.000	303867.069	2605	5416854	33
34	116.681	2622.308	33.159	39.317	33.144	39.292	27.948	32.211	10.421	14.211	14.248	10.427	90.000	305973.328	2624	5454401	34
35	116.681	2620.252	33.395	39.317	33.392	39.275	28.185	32.211	10.421	14.211	14.248	10.427	90.000	305733.403	2624	5450124	35
36	116.681	2617.225	33.632	39.317	33.608	39.288	28.422	32.211	10.421	14.211	14.248	10.427	90.000	305380.219	2610	5443828	36
37	116.681	2615.071	33.632	39.080	33.634	39.039	28.422	31.974	10.421	14.211	14.248	10.427	90.000	305128.906	2615	5439348	37
38	116.681	2608.032	33.869	38.369	33.862	38.363	28.659	31.264	10.421	14.211	14.248	10.427	90.000	304307.540	2604	5424706	38
39	116.681	2603.877	34.106	37.896	34.101	37.887	28.895	30.790	10.421	14.211	14.248	10.427	90.000	303822.753	2592	5416064	39
40	116.681	2611.215	34.106	37.896	34.108	37.919	28.895	30.790	10.421	14.211	14.248	10.427	90.000	304678.955	2603	5431327	40
41	116.681	2594.621	34.106	37.659	34.120	37.655	28.895	30.553	10.421	14.211	14.248	10.427	90.000	302742.725	2588	5396811	41
42	116.681	2570.297	34.106	37.659	34.116	37.693	28.895	30.553	10.421	14.211	14.248	10.427	90.000	299904.630	2562	5346218	42
43	116.681	2573.825	34.106	37.659	34.136	37.710	28.895	30.553	10.421	14.211	14.248	10.427	90.000	300316.323	2563	5353557	43
44	116.681	2572.252	34.106	37.659	34.120	37.707	28.895	30.553	10.421	14.211	14.248	10.427	90.000	300132.719	2557	5350284	44
45	116.681	2592.252	34.106	37.659	34.127	37.685	28.895	30.553	10.421	14.211	14.248	10.427	90.000	302466.393	2590	5391885	45
46	116.681	2579.489	34.106	37.659	34.113	37.684	28.895	30.553	10.421	14.211	14.248	10.427	90.000	300977.141	2576	5365337	46
47	116.681	2570.365	34.106	37.659	34.110	37.672	28.895	30.553	10.421	14.211	14.248	10.427	90.000	299912.596	2566	5346360	47
48	116.681	2585.357	34.106	37.896	34.129	37.929	28.895	30.790	10.421	14.211	14.248	10.427	90.000	301661.856	2579	5377543	48
49	116.681	2589.477	34.106	37.896	34.126	37.914	28.895	30.790	10.421	14.211	14.248	10.427	90.000	302142.604	2590	5386113	49
50	116.681	2569.895	34.106	37.896	34.144	37.934	28.895	30.790	10.421	14.211	14.248	10.427	90.000	299857.677	2568	5345381	50
51	116.681	2589.817	34.106	38.132	34.126	38.170	28.895	31.027	10.421	14.211	14.248	10.427	90.000	302182.208	2589	5386819	51
52	116.681	2568.506	34.343	38.132	34.344	38.154	29.132	31.027	10.421	14.211	14.248	10.427	90.000	299695.614	2570	5342492	52
53	116.681	2579.924	34.343	38.132	34.344	38.124	29.132	31.027	10.421	14.211	14.248	10.427	90.000	301027.908	2566	5366242	53
54	116.681	2570.503	34.343	38.369	34.309	38.360	29.132	31.264	10.421	14.211	14.248	10.427	90.000	299928.639	2564	5346646	54
55	116.681	2534.705	34.343	38.369	34.300	38.358	29.132	31.264	10.421	14.211	14.248	10.427	90.000	295751.743	2518	5272187	55
56	116.681	2509.193	34.343	38.369	34.299	38.383	29.132	31.264	10.421	14.211	14.248	10.427	90.000	292774.921	2502	5219121	56
57	116.681	2514.899	34.343	38.369	34.276	38.365	29.132	31.264	10.421	14.211	14.248	10.427	90.000	293440.732	2503	5230990	57
58	116.681	2520.427	34.106	38.369	34.066	38.371	28.895	31.264	10.421	14.211	14.248	10.427	90.000	294085.786	2517	5242489	58
59	116.681	2519.072	34.106	38.369	34.092	38.386	28.895	31.264	10.421	14.211	14.248	10.427	90.000	293927.594	2505	5239669	59
60	116.681	2530.910	34.106	38.369	34.096	38.371	28.895	31.264	10.421	14.211	14.248	10.427	90.000	295308.860	2516	5264292	60
61	116.681	2502.463	34.106	38.369	34.079	38.377	28.895	31.264	10.421	14.211	14.248	10.427	90.000	291989.737	2494	5205124	61
