## Supplementary Code 2 for "Engineering combinatorial and dynamic decoders using synthetic immediate-early genes": XY_18-V3-cell_2.txt

	Area	Mean	X	Y	XM	YM	BX	BY	Width	Height	Major	Minor	Angle	IntDen	Median	RawIntDen	Slice
1	177.490	1674.453	60.870	44.646	60.896	44.644	52.817	37.659	16.106	13.974	16.152	13.991	0	297198.082	1669	5297970	1
2	177.490	1684.486	60.870	46.067	60.891	46.077	52.817	39.080	16.106	13.974	16.152	13.991	0	298978.812	1676	5329714	2
3	177.490	1677.767	60.870	46.067	60.900	46.065	52.817	39.080	16.106	13.974	16.152	13.991	0	297786.310	1670	5308456	3
4	177.490	1681.501	60.870	45.593	60.874	45.597	52.817	38.606	16.106	13.974	16.152	13.991	0	298448.923	1676	5320268	4
5	177.490	1682.388	60.870	45.356	60.876	45.351	52.817	38.369	16.106	13.974	16.152	13.991	0	298606.443	1674	5323076	5
6	177.490	1696.006	60.870	45.356	60.871	45.376	52.817	38.369	16.106	13.974	16.152	13.991	0	301023.421	1691	5366162	6
7	177.490	1696.006	60.870	45.119	60.891	45.115	52.817	38.132	16.106	13.974	16.152	13.991	0	301023.421	1686	5366162	7
8	177.490	1699.359	60.870	45.119	60.871	45.101	52.817	38.132	16.106	13.974	16.152	13.991	0	301618.662	1698	5376773	8
9	177.490	1713.073	60.870	45.119	60.879	45.115	52.817	38.132	16.106	13.974	16.152	13.991	0	304052.693	1708	5420163	9
10	177.490	1710.534	60.870	45.119	60.855	45.121	52.817	38.132	16.106	13.974	16.152	13.991	0	303602.013	1704	5412129	10
11	177.490	1716.559	60.396	44.172	60.369	44.175	52.343	37.185	16.106	13.974	16.152	13.991	0	304671.382	1716	5431192	11
12	177.490	1706.350	58.738	43.698	58.748	43.700	50.685	36.711	16.106	13.974	16.152	13.991	0	302859.462	1701	5398892	12
13	177.490	1702.354	58.738	43.698	58.757	43.713	50.685	36.711	16.106	13.974	16.152	13.991	0	302150.233	1694	5386249	13
14	177.490	1724.941	58.738	43.698	58.742	43.723	50.685	36.711	16.106	13.974	16.152	13.991	0	306159.064	1714	5457712	14
15	177.490	1729.742	58.738	43.698	58.739	43.714	50.685	36.711	16.106	13.974	16.152	13.991	0	307011.340	1723	5472905	15
16	177.490	1720.750	58.738	42.514	58.736	42.519	50.685	35.527	16.106	13.974	16.152	13.991	0	305415.335	1716	5444454	16
17	177.490	1714.171	58.738	42.514	58.758	42.506	50.685	35.527	16.106	13.974	16.152	13.991	0	304247.572	1706	5423637	17
18	177.490	1702.476	58.738	42.514	58.740	42.509	50.685	35.527	16.106	13.974	16.152	13.991	0	302171.886	1697	5386635	18
19	177.490	1709.865	58.738	42.514	58.740	42.508	50.685	35.527	16.106	13.974	16.152	13.991	0	303483.256	1703	5410012	19
20	177.490	1714.875	58.738	42.514	58.736	42.495	50.685	35.527	16.106	13.974	16.152	13.991	0	304372.556	1708	5425865	20
21	177.490	1712.142	58.738	42.514	58.733	42.514	50.685	35.527	16.106	13.974	16.152	13.991	0	303887.488	1707	5417218	21
22	177.490	1714.451	58.738	42.514	58.752	42.516	50.685	35.527	16.106	13.974	16.152	13.991	0	304297.330	1711	5424524	22
23	177.490	1700.910	58.738	42.514	58.765	42.530	50.685	35.527	16.106	13.974	16.152	13.991	0	301893.928	1689	5381680	23
24	177.490	1710.453	58.738	42.514	58.753	42.514	50.685	35.527	16.106	13.974	16.152	13.991	0	303587.708	1703	5411874	24
25	177.490	1698.402	58.738	42.514	58.737	42.528	50.685	35.527	16.106	13.974	16.152	13.991	0	301448.689	1694	5373743	25
26	177.490	1698.486	58.738	42.514	58.740	42.522	50.685	35.527	16.106	13.974	16.152	13.991	0	301463.723	1695	5374011	26
27	177.490	1704.791	58.738	42.277	58.750	42.289	50.685	35.290	16.106	13.974	16.152	13.991	0	302582.794	1697	5393960	27
28	177.490	1703.383	58.738	41.804	58.741	41.812	50.685	34.817	16.106	13.974	16.152	13.991	0	302332.883	1693	5389505	28
29	177.490	1701.928	58.738	41.804	58.749	41.800	50.685	34.817	16.106	13.974	16.152	13.991	0	302074.503	1699	5384899	29
30	177.490	1691.893	58.975	41.804	58.991	41.805	50.922	34.817	16.106	13.974	16.152	13.991	0	300293.436	1684	5353149	30
31	177.490	1690.664	59.212	41.330	59.215	41.340	51.159	34.343	16.106	13.974	16.152	13.991	0	300075.388	1687	5349262	31
32	177.490	1694.706	59.212	39.198	59.231	39.184	51.159	32.211	16.106	13.974	16.152	13.991	0	300792.695	1690	5362049	32
33	177.490	1680.159	59.212	39.198	59.225	39.183	51.159	32.211	16.106	13.974	16.152	13.991	0	298210.849	1675	5316024	33
34	177.490	1690.367	59.212	39.198	59.228	39.182	51.159	32.211	16.106	13.974	16.152	13.991	0	300022.545	1680	5348320	34
35	177.490	1694.058	59.212	39.198	59.215	39.176	51.159	32.211	16.106	13.974	16.152	13.991	0	300677.641	1687	5359998	35
36	177.490	1687.566	59.212	39.435	59.219	39.427	51.159	32.448	16.106	13.974	16.152	13.991	0	299525.417	1682	5339458	36
37	177.490	1683.043	59.212	39.435	59.212	39.439	51.159	32.448	16.106	13.974	16.152	13.991	0	298722.675	1677	5325148	37
38	177.490	1691.787	59.212	39.909	59.214	39.921	51.159	32.922	16.106	13.974	16.152	13.991	0	300274.587	1684	5352813	38
39	177.490	1679.101	59.212	39.909	59.224	39.912	51.159	32.922	16.106	13.974	16.152	13.991	0	298022.982	1676	5312675	39
40	177.490	1683.867	59.212	39.909	59.212	39.901	51.159	32.922	16.106	13.974	16.152	13.991	0	298868.863	1677	5327754	40
41	177.490	1680.827	59.212	39.909	59.207	39.920	51.159	32.922	16.106	13.974	16.152	13.991	0	298329.325	1673	5318136	41
42	177.490	1682.993	59.212	39.909	59.222	39.918	51.159	32.922	16.106	13.974	16.152	13.991	0	298713.812	1678	5324990	42
43	177.490	1671.786	59.212	39.909	59.207	39.916	51.159	32.922	16.106	13.974	16.152	13.991	0	296724.626	1665	5289530	43
44	177.490	1678.815	59.212	39.909	59.213	39.931	51.159	32.922	16.106	13.974	16.152	13.991	0	297972.271	1670	5311771	44
45	177.490	1683.613	59.212	39.909	59.225	39.914	51.159	32.922	16.106	13.974	16.152	13.991	0	298823.817	1677	5326951	45
46	177.490	1681.734	59.212	39.909	59.186	39.923	51.159	32.922	16.106	13.974	16.152	13.991	0	298490.379	1673	5321007	46
47	177.490	1680.221	59.449	39.672	59.434	39.680	51.396	32.685	16.106	13.974	16.152	13.991	0	298221.732	1675	5316218	47
48	177.490	1684.823	59.449	39.672	59.441	39.684	51.396	32.685	16.106	13.974	16.152	13.991	0	299038.555	1678	5330779	48
49	177.490	1699.458	59.449	39.672	59.433	39.679	51.396	32.685	16.106	13.974	16.152	13.991	0	301636.108	1694	5377084	49
50	177.490	1696.502	59.449	39.672	59.446	39.672	51.396	32.685	16.106	13.974	16.152	13.991	0	301111.436	1694	5367731	50
51	177.490	1690.916	59.449	39.672	59.435	39.672	51.396	32.685	16.106	13.974	16.152	13.991	0	300119.985	1682	5350057	51
52	177.490	1682.012	59.449	39.672	59.453	39.669	51.396	32.685	16.106	13.974	16.152	13.991	0	298539.688	1674	5321886	52
53	177.490	1683.245	59.449	39.672	59.427	39.673	51.396	32.685	16.106	13.974	16.152	13.991	0	298758.577	1679	5325788	53
54	177.490	1689.654	59.449	39.672	59.438	39.672	51.396	32.685	16.106	13.974	16.152	13.991	0	299896.103	1684	5346066	54
55	177.490	1684.068	59.212	39.672	59.197	39.683	51.159	32.685	16.106	13.974	16.152	13.991	0	298904.540	1674	5328390	55
56	177.490	1680.985	59.212	39.672	59.179	39.678	51.159	32.685	16.106	13.974	16.152	13.991	0	298357.430	1670	5318637	56
57	177.490	1688.463	58.975	39.672	58.941	39.670	50.922	32.685	16.106	13.974	16.152	13.991	0	299684.619	1674	5342296	57
58	177.490	1685.092	57.554	37.303	57.552	37.316	49.501	30.316	16.106	13.974	16.152	13.991	0	299086.349	1671	5331631	58
59	177.490	1694.741	57.554	37.303	57.523	37.316	49.501	30.316	16.106	13.974	16.152	13.991	0	300798.866	1685	5362159	59
60	177.490	1697.986	57.554	37.303	57.550	37.310	49.501	30.316	16.106	13.974	16.152	13.991	0	301374.978	1692	5372429	60
61	177.490	1694.471	57.554	37.303	57.551	37.326	49.501	30.316	16.106	13.974	16.152	13.991	0	300751.016	1691	5361306	61
