## Supplementary Code 2 for "Engineering combinatorial and dynamic decoders using synthetic immediate-early genes": XY_18-V3-cell_3.txt

	Area	Mean	X	Y	XM	YM	BX	BY	Width	Height	Major	Minor	Angle	IntDen	Median	RawIntDen	Slice
1	105.910	1687.701	99.476	16.816	99.468	16.790	93.555	11.132	11.842	11.369	11.838	11.391	0	178745.071	1678	3186380	1
2	105.910	1694.913	99.476	16.816	99.453	16.789	93.555	11.132	11.842	11.369	11.838	11.391	0	179508.826	1688	3199995	2
3	105.910	1693.271	99.476	16.816	99.484	16.781	93.555	11.132	11.842	11.369	11.838	11.391	0	179334.927	1686	3196895	3
4	105.910	1693.095	99.476	16.816	99.497	16.778	93.555	11.132	11.842	11.369	11.838	11.391	0	179316.359	1682	3196564	4
5	105.910	1703.229	99.476	16.816	99.498	16.782	93.555	11.132	11.842	11.369	11.838	11.391	0	180389.599	1697	3215696	5
6	105.910	1693.441	99.239	17.053	99.261	17.027	93.318	11.369	11.842	11.369	11.838	11.391	0	179352.934	1691	3197216	6
7	105.910	1698.752	99.002	17.290	99.009	17.270	93.081	11.606	11.842	11.369	11.838	11.391	0	179915.470	1694	3207244	7
8	105.910	1693.573	98.765	17.527	98.798	17.493	92.844	11.842	11.842	11.369	11.838	11.391	0	179366.902	1690	3197465	8
9	105.910	1706.173	98.765	17.527	98.779	17.510	92.844	11.842	11.842	11.369	11.838	11.391	0	180701.384	1701	3221254	9
10	105.910	1712.745	98.765	17.527	98.796	17.492	92.844	11.842	11.842	11.369	11.838	11.391	0	181397.486	1706	3233663	10
11	105.910	1698.366	98.765	17.527	98.783	17.511	92.844	11.842	11.842	11.369	11.838	11.391	0	179874.576	1693	3206515	11
12	105.910	1689.945	98.528	17.764	98.537	17.761	92.607	12.079	11.842	11.369	11.838	11.391	0	178982.752	1683	3190617	12
13	105.910	1695.050	98.055	18.000	98.076	17.984	92.134	12.316	11.842	11.369	11.838	11.391	0	179523.411	1681	3200255	13
14	105.910	1716.521	97.818	18.237	97.827	18.229	91.897	12.553	11.842	11.369	11.838	11.391	0	181797.399	1709	3240792	14
15	105.910	1706.463	97.818	18.237	97.824	18.229	91.897	12.553	11.842	11.369	11.838	11.391	0	180732.124	1702	3221802	15
16	105.910	1716.275	97.818	18.237	97.800	18.229	91.897	12.553	11.842	11.369	11.838	11.391	0	181771.314	1708	3240327	16
17	105.910	1711.520	97.818	18.237	97.812	18.279	91.897	12.553	11.842	11.369	11.838	11.391	0	181267.679	1702	3231349	17
18	105.910	1707.700	97.818	18.237	97.809	18.293	91.897	12.553	11.842	11.369	11.838	11.391	0	180863.110	1696	3224137	18
19	105.910	1705.560	99.002	18.000	98.993	18.025	93.081	12.316	11.842	11.369	11.838	11.391	0	180636.480	1704	3220097	19
20	105.910	1710.325	99.713	17.764	99.690	17.781	93.791	12.079	11.842	11.369	11.838	11.391	0	181141.125	1706	3229093	20
21	105.910	1709.106	100.660	17.290	100.614	17.310	94.739	11.606	11.842	11.369	11.838	11.391	0	181012.046	1693	3226792	21
22	105.910	1710.909	101.607	17.290	101.582	17.312	95.686	11.606	11.842	11.369	11.838	11.391	0	181202.999	1708	3230196	22
23	105.910	1694.773	101.844	17.053	101.839	17.074	95.923	11.369	11.842	11.369	11.838	11.391	0	179494.073	1692	3199732	23
24	105.910	1718.469	102.318	17.053	102.323	17.055	96.397	11.369	11.842	11.369	11.838	11.391	0	182003.666	1714	3244469	24
25	105.910	1707.349	102.792	16.816	102.805	16.822	96.871	11.132	11.842	11.369	11.838	11.391	0	180825.974	1703	3223475	25
26	105.910	1705.136	102.792	16.816	102.804	16.830	96.871	11.132	11.842	11.369	11.838	11.391	0	180591.546	1698	3219296	26
27	105.910	1708.026	102.792	16.816	102.788	16.828	96.871	11.132	11.842	11.369	11.838	11.391	0	180897.666	1703	3224753	27
28	105.910	1719.963	102.792	16.816	102.777	16.827	96.871	11.132	11.842	11.369	11.838	11.391	0	182161.915	1717	3247290	28
29	105.910	1737.937	103.502	16.342	103.479	16.335	97.581	10.658	11.842	11.369	11.838	11.391	0	184065.552	1730	3281225	29
30	105.910	1733.271	104.923	15.869	104.950	15.846	99.002	10.184	11.842	11.369	11.838	11.391	0	183571.341	1730	3272415	30
31	105.910	1722.970	104.923	15.632	104.944	15.589	99.002	9.948	11.842	11.369	11.838	11.391	0	182480.375	1714	3252967	31
32	105.910	1732.064	104.923	15.632	104.948	15.602	99.002	9.948	11.842	11.369	11.838	11.391	0	183443.553	1727	3270137	32
33	105.910	1746.790	104.923	15.632	104.953	15.606	99.002	9.948	11.842	11.369	11.838	11.391	0	185003.151	1741	3297939	33
34	105.910	1736.939	104.686	15.632	104.695	15.598	98.765	9.948	11.842	11.369	11.838	11.391	0	183959.810	1735	3279340	34
35	105.910	1733.703	104.686	15.632	104.688	15.619	98.765	9.948	11.842	11.369	11.838	11.391	0	183617.172	1725	3273232	35
36	105.910	1729.077	104.686	15.632	104.679	15.605	98.765	9.948	11.842	11.369	11.838	11.391	0	183127.169	1716	3264497	36
37	105.910	1739.474	104.923	15.632	104.917	15.615	99.002	9.948	11.842	11.369	11.838	11.391	0	184228.289	1728	3284126	37
38	105.910	1738.158	105.160	15.632	105.166	15.604	99.239	9.948	11.842	11.369	11.838	11.391	0	184089.001	1736	3281643	38
39	105.910	1738.653	105.160	15.632	105.175	15.605	99.239	9.948	11.842	11.369	11.838	11.391	0	184141.395	1733	3282577	39
40	105.910	1731.377	105.160	15.632	105.146	15.607	99.239	9.948	11.842	11.369	11.838	11.391	0	183370.796	1726	3268840	40
41	105.910	1732.153	105.160	15.632	105.182	15.597	99.239	9.948	11.842	11.369	11.838	11.391	0	183452.978	1733	3270305	41
42	105.910	1731.921	105.160	15.632	105.170	15.608	99.239	9.948	11.842	11.369	11.838	11.391	0	183428.407	1729	3269867	42
43	105.910	1742.701	105.160	15.632	105.160	15.593	99.239	9.948	11.842	11.369	11.838	11.391	0	184570.085	1740	3290219	43
44	105.910	1746.506	104.686	16.106	104.713	16.065	98.765	10.421	11.842	11.369	11.838	11.391	0	184973.083	1742	3297403	44
45	105.910	1740.410	104.213	16.342	104.226	16.304	98.292	10.658	11.842	11.369	11.838	11.391	0	184327.467	1735	3285894	45
46	105.910	1735.026	103.976	16.816	103.968	16.785	98.055	11.132	11.842	11.369	11.838	11.391	0	183757.246	1731	3275729	46
47	105.910	1750.863	103.739	17.053	103.754	17.003	97.818	11.369	11.842	11.369	11.838	11.391	0	185434.534	1743	3305629	47
48	105.910	1765.980	103.739	17.290	103.767	17.222	97.818	11.606	11.842	11.369	11.838	11.391	0	187035.643	1753	3334171	48
49	105.910	1738.046	103.502	18.000	103.504	17.975	97.581	12.316	11.842	11.369	11.838	11.391	0	184077.108	1737	3281431	49
50	105.910	1717.951	103.029	19.185	103.003	19.156	97.107	13.500	11.842	11.369	11.838	11.391	0	181948.860	1711	3243492	50
51	105.910	1711.852	103.029	19.658	103.008	19.627	97.107	13.974	11.842	11.369	11.838	11.391	0	181302.851	1705	3231976	51
52	105.910	1709.075	103.029	19.895	103.006	19.880	97.107	14.211	11.842	11.369	11.838	11.391	0	181008.737	1702	3226733	52
53	105.910	1708.758	103.029	20.132	102.996	20.112	97.107	14.448	11.842	11.369	11.838	11.391	0	180975.247	1699	3226136	53
54	105.910	1710.197	103.029	20.369	102.998	20.347	97.107	14.685	11.842	11.369	11.838	11.391	0	181127.605	1708	3228852	54
55	105.910	1717.346	103.029	20.606	102.979	20.578	97.107	14.921	11.842	11.369	11.838	11.391	0	181884.797	1713	3242350	55
56	105.910	1722.423	103.265	20.606	103.241	20.577	97.344	14.921	11.842	11.369	11.838	11.391	0	182422.483	1715	3251935	56
57	105.910	1708.823	103.739	20.606	103.758	20.583	97.818	14.921	11.842	11.369	11.838	11.391	0	180982.035	1712	3226257	57
58	105.910	1708.979	104.213	20.132	104.236	20.078	98.292	14.448	11.842	11.369	11.838	11.391	0	180998.639	1705	3226553	58
59	105.910	1710.591	104.450	19.895	104.485	19.835	98.528	14.211	11.842	11.369	11.838	11.391	0	181169.285	1704	3229595	59
60	105.910	1715.354	104.450	19.895	104.473	19.855	98.528	14.211	11.842	11.369	11.838	11.391	0	181673.762	1711	3238588	60
61	105.910	1711.085	104.213	20.132	104.220	20.091	98.292	14.448	11.842	11.369	11.838	11.391	0	181221.679	1709	3230529	61
