## Supplementary Code 2 for "Engineering combinatorial and dynamic decoders using synthetic immediate-early genes": XY_18-V3-cell_4.txt

	Area	Mean	X	Y	XM	YM	BX	BY	Width	Height	Major	Minor	Angle	IntDen	Median	RawIntDen	Slice
1	118.925	1900.814	18.474	97.344	18.538	97.296	12.079	91.423	12.790	11.842	12.800	11.829	0	226053.911	1898	4029726	1
2	118.925	1909.113	18.474	97.581	18.562	97.527	12.079	91.660	12.790	11.842	12.800	11.829	0	227040.818	1902	4047319	2
3	118.925	1899.319	18.474	97.581	18.532	97.494	12.079	91.660	12.790	11.842	12.800	11.829	0	225876.084	1888	4026556	3
4	118.925	1874.855	18.237	97.581	18.325	97.504	11.842	91.660	12.790	11.842	12.800	11.829	0	222966.690	1868	3974692	4
5	118.925	1891.961	18.237	97.581	18.320	97.533	11.842	91.660	12.790	11.842	12.800	11.829	0	225001.090	1881	4010958	5
6	118.925	1885.592	18.000	97.344	18.074	97.289	11.606	91.423	12.790	11.842	12.800	11.829	0	224243.561	1877	3997454	6
7	118.925	1892.814	18.000	97.344	18.063	97.288	11.606	91.423	12.790	11.842	12.800	11.829	0	225102.512	1883	4012766	7
8	118.925	1889.552	17.764	97.107	17.828	97.043	11.369	91.186	12.790	11.842	12.800	11.829	0	224714.548	1877	4005850	8
9	118.925	1912.617	17.764	97.107	17.821	97.066	11.369	91.186	12.790	11.842	12.800	11.829	0	227457.560	1903	4054748	9
10	118.925	1910.742	17.764	97.107	17.822	97.076	11.369	91.186	12.790	11.842	12.800	11.829	0	227234.576	1902	4050773	10
11	118.925	1922.938	17.764	97.107	17.827	97.085	11.369	91.186	12.790	11.842	12.800	11.829	0	228685.009	1915	4076629	11
12	118.925	1911.611	17.527	97.107	17.570	97.102	11.132	91.186	12.790	11.842	12.800	11.829	0	227337.905	1904	4052615	12
13	118.925	1891.872	17.053	97.107	17.110	97.079	10.658	91.186	12.790	11.842	12.800	11.829	0	224990.487	1883	4010769	13
14	118.925	1927.502	17.053	97.107	17.071	97.084	10.658	91.186	12.790	11.842	12.800	11.829	0	229227.800	1921	4086305	14
15	118.925	1918.389	17.053	97.107	17.066	97.111	10.658	91.186	12.790	11.842	12.800	11.829	0	228144.014	1909	4066985	15
16	118.925	1914.958	17.053	97.107	17.093	97.101	10.658	91.186	12.790	11.842	12.800	11.829	0	227735.967	1902	4059711	16
17	118.925	1905.052	17.053	97.107	17.064	97.115	10.658	91.186	12.790	11.842	12.800	11.829	0	226557.882	1895	4038710	17
18	118.925	1890.775	16.816	97.107	16.816	97.085	10.421	91.186	12.790	11.842	12.800	11.829	0	224860.007	1883	4008443	18
19	118.925	1892.539	16.579	97.581	16.594	97.598	10.184	91.660	12.790	11.842	12.800	11.829	0	225069.808	1882	4012183	19
20	118.925	1898.455	16.579	97.581	16.602	97.574	10.184	91.660	12.790	11.842	12.800	11.829	0	225773.315	1895	4024724	20
21	118.925	1890.077	16.342	97.818	16.375	97.812	9.948	91.897	12.790	11.842	12.800	11.829	0	224777.040	1888	4006964	21
22	118.925	1903.680	16.342	98.055	16.365	98.042	9.948	92.134	12.790	11.842	12.800	11.829	0	226394.753	1895	4035802	22
23	118.925	1902.520	16.342	98.292	16.333	98.297	9.948	92.370	12.790	11.842	12.800	11.829	0	226256.756	1898	4033342	23
24	118.925	1909.420	16.106	98.528	16.132	98.525	9.711	92.607	12.790	11.842	12.800	11.829	0	227077.393	1899	4047971	24
25	118.925	1886.781	15.632	98.528	15.631	98.527	9.237	92.607	12.790	11.842	12.800	11.829	0	224385.037	1879	3999976	25
26	118.925	1890.628	15.632	98.765	15.648	98.774	9.237	92.844	12.790	11.842	12.800	11.829	0	224842.505	1889	4008131	26
27	118.925	1887.246	15.632	98.765	15.633	98.782	9.237	92.844	12.790	11.842	12.800	11.829	0	224440.348	1880	4000962	27
28	118.925	1887.605	15.632	98.765	15.648	98.759	9.237	92.844	12.790	11.842	12.800	11.829	0	224482.981	1892	4001722	28
29	118.925	1873.742	15.632	98.765	15.639	98.754	9.237	92.844	12.790	11.842	12.800	11.829	0	222834.302	1874	3972332	29
30	118.925	1880.176	15.632	98.765	15.631	98.737	9.237	92.844	12.790	11.842	12.800	11.829	0	223599.516	1871	3985973	30
31	118.925	1885.318	15.632	98.765	15.647	98.730	9.237	92.844	12.790	11.842	12.800	11.829	0	224211.025	1875	3996874.000	31
32	118.925	1899.966	15.632	98.765	15.657	98.740	9.237	92.844	12.790	11.842	12.800	11.829	0	225953.049	1899	4027928	32
33	118.925	1895.409	15.632	98.765	15.639	98.742	9.237	92.844	12.790	11.842	12.800	11.829	0	225411.100	1890	4018267	33
34	118.925	1897.923	15.632	98.765	15.646	98.742	9.237	92.844	12.790	11.842	12.800	11.829	0	225710.038	1891	4023596	34
35	118.925	1894.892	15.632	98.765	15.637	98.738	9.237	92.844	12.790	11.842	12.800	11.829	0	225349.618	1888	4017171	35
36	118.925	1888.828	15.632	98.765	15.635	98.728	9.237	92.844	12.790	11.842	12.800	11.829	0	224628.496	1882	4004316	36
37	118.925	1881.599	15.632	98.765	15.638	98.736	9.237	92.844	12.790	11.842	12.800	11.829	0	223768.760	1874	3988990	37
38	118.925	1874.951	15.632	98.765	15.642	98.750	9.237	92.844	12.790	11.842	12.800	11.829	0	222978.190	1866	3974897	38
39	118.925	1859.443	15.632	98.765	15.631	98.750	9.237	92.844	12.790	11.842	12.800	11.829	0	221133.902	1848	3942020	39
40	118.925	1847.173	15.632	98.765	15.644	98.752	9.237	92.844	12.790	11.842	12.800	11.829	0	219674.662	1842	3916007	40
41	118.925	1856.976	15.632	98.765	15.622	98.747	9.237	92.844	12.790	11.842	12.800	11.829	0	220840.517	1852	3936790	41
42	118.925	1845.616	15.632	98.765	15.617	98.766	9.237	92.844	12.790	11.842	12.800	11.829	0	219489.431	1841	3912705	42
43	118.925	1840.432	15.632	98.765	15.617	98.741	9.237	92.844	12.790	11.842	12.800	11.829	0	218872.985	1837	3901716.000	43
44	118.925	1849.056	15.632	98.765	15.617	98.739	9.237	92.844	12.790	11.842	12.800	11.829	0	219898.543	1844	3919998	44
45	118.925	1851.695	15.158	99.002	15.151	99.006	8.763	93.081	12.790	11.842	12.800	11.829	0	220212.404	1843	3925593	45
46	118.925	1842.650	15.158	99.239	15.162	99.224	8.763	93.318	12.790	11.842	12.800	11.829	0	219136.695	1837	3906417.000	46
47	118.925	1836.010	15.158	99.239	15.153	99.199	8.763	93.318	12.790	11.842	12.800	11.829	0	218347.080	1829	3892341	47
48	118.925	1851.734	15.158	99.239	15.166	99.214	8.763	93.318	12.790	11.842	12.800	11.829	0	220217.060	1840	3925676	48
49	118.925	1858.946	14.921	99.002	14.904	98.961	8.526	93.081	12.790	11.842	12.800	11.829	0	221074.721	1850	3940965	49
50	118.925	1855.204	14.685	99.002	14.654	98.960	8.290	93.081	12.790	11.842	12.800	11.829	0	220629.706	1845	3933032.000	50
51	118.925	1860.873	14.448	98.292	14.432	98.247	8.053	92.370	12.790	11.842	12.800	11.829	0	221303.931	1853	3945051	51
52	118.925	1863.017	14.448	97.818	14.405	97.776	8.053	91.897	12.790	11.842	12.800	11.829	0	221558.890	1849	3949596	52
53	118.925	1845.616	14.211	97.581	14.196	97.548	7.816	91.660	12.790	11.842	12.800	11.829	0	219489.487	1833	3912706	53
54	118.925	1853.133	13.974	97.581	13.945	97.536	7.579	91.660	12.790	11.842	12.800	11.829	0	220383.498	1844	3928643	54
55	118.925	1845.783	13.737	97.581	13.697	97.546	7.342	91.660	12.790	11.842	12.800	11.829	0	219509.289	1843	3913059	55
56	118.925	1859.105	13.500	97.581	13.491	97.567	7.105	91.660	12.790	11.842	12.800	11.829	0	221093.681	1853	3941303	56
57	118.925	1838.031	13.027	97.581	13.007	97.544	6.632	91.660	12.790	11.842	12.800	11.829	0	218587.454	1833	3896626	57
58	118.925	1845.997	13.027	97.581	12.993	97.556	6.632	91.660	12.790	11.842	12.800	11.829	0	219534.757	1833	3913513	58
59	118.925	1828.175	13.027	97.581	12.992	97.560	6.632	91.660	12.790	11.842	12.800	11.829	0	217415.259	1819	3875730	59
60	118.925	1846.593	13.027	97.581	12.989	97.563	6.632	91.660	12.790	11.842	12.800	11.829	0	219605.719	1841	3914778	60
61	118.925	1834.533	13.027	97.581	13.010	97.555	6.632	91.660	12.790	11.842	12.800	11.829	0	218171.497	1824	3889211	61
