## Supplementary Code 2 for "Engineering combinatorial and dynamic decoders using synthetic immediate-early genes": XY_18-V3-cell_5.txt

	Area	Mean	X	Y	XM	YM	BX	BY	Width	Height	Major	Minor	Angle	IntDen	Median	RawIntDen	Slice
1	148.263	1918.820	42.040	81.120	42.069	81.129	35.053	74.370	13.974	13.500	13.971	13.512	0	284490.632	1911	5071442	1
2	148.263	1938.873	42.040	81.120	42.067	81.114	35.053	74.370	13.974	13.500	13.971	13.512	0	287463.695	1935	5124441	2
3	148.263	1932.147	42.040	81.120	42.064	81.118	35.053	74.370	13.974	13.500	13.971	13.512	0	286466.466	1923	5106664	3
4	148.263	1933.528	42.040	80.883	42.056	80.901	35.053	74.133	13.974	13.500	13.971	13.512	0	286671.219	1934	5110314	4
5	148.263	1935.932	42.040	80.410	42.056	80.410	35.053	73.659	13.974	13.500	13.971	13.512	0	287027.600	1927	5116667	5
6	148.263	1943.880	42.040	80.410	42.047	80.415	35.053	73.659	13.974	13.500	13.971	13.512	0	288206.078	1939	5137675	6
7	148.263	1938.921	42.040	80.410	42.055	80.423	35.053	73.659	13.974	13.500	13.971	13.512	0	287470.876	1930	5124569	7
8	148.263	1943.438	42.040	79.462	42.057	79.480	35.053	72.712	13.974	13.500	13.971	13.512	0	288140.557	1935	5136507	8
9	148.263	1948.198	42.040	79.462	42.036	79.470	35.053	72.712	13.974	13.500	13.971	13.512	0	288846.308	1941	5149088	9
10	148.263	1959.621	42.040	79.462	42.047	79.469	35.053	72.712	13.974	13.500	13.971	13.512	0	290539.808	1953	5179277	10
11	148.263	1952.808	41.567	79.462	41.561	79.461	34.580	72.712	13.974	13.500	13.971	13.512	0	289529.733	1946	5161271	11
12	148.263	1964.044	41.567	79.462	41.570	79.463	34.580	72.712	13.974	13.500	13.971	13.512	0	291195.634	1957	5190968	12
13	148.263	1962.659	41.330	79.462	41.343	79.445	34.343	72.712	13.974	13.500	13.971	13.512	0	290990.320	1956	5187308	13
14	148.263	1969.759	41.330	79.462	41.331	79.440	34.343	72.712	13.974	13.500	13.971	13.512	0	292042.917	1964	5206072	14
15	148.263	1978.899	41.330	79.225	41.330	79.219	34.343	72.475	13.974	13.500	13.971	13.512	0	293398.154	1972	5230231	15
16	148.263	1978.698	40.856	79.225	40.865	79.201	33.869	72.475	13.974	13.500	13.971	13.512	0	293368.255	1966	5229698	16
17	148.263	1964.564	39.198	78.041	39.224	78.032	32.211	71.291	13.974	13.500	13.971	13.512	0	291272.766	1959	5192343	17
18	148.263	1959.170	38.725	77.567	38.772	77.564	31.738	70.817	13.974	13.500	13.971	13.512	0	290473.053	1951	5178087	18
19	148.263	1955.102	38.488	77.567	38.527	77.574	31.501	70.817	13.974	13.500	13.971	13.512	0	289869.847	1948	5167334	19
20	148.263	1963.126	37.777	77.094	37.795	77.091	30.790	70.344	13.974	13.500	13.971	13.512	0	291059.543	1957	5188542	20
21	148.263	1967.823	37.777	77.094	37.803	77.093	30.790	70.344	13.974	13.500	13.971	13.512	0	291755.982	1964	5200957	21
22	148.263	1960.884	37.777	77.094	37.782	77.095	30.790	70.344	13.974	13.500	13.971	13.512	0	290727.115	1959	5182616	22
23	148.263	1947.757	37.777	77.331	37.790	77.319	30.790	70.580	13.974	13.500	13.971	13.512	0	288780.956	1942	5147923	23
24	148.263	1972.810	37.777	78.515	37.797	78.510	30.790	71.765	13.974	13.500	13.971	13.512	0	292495.336	1968	5214137	24
25	148.263	1960.219	37.777	78.515	37.802	78.485	30.790	71.765	13.974	13.500	13.971	13.512	0	290628.497	1954	5180858	25
26	148.263	1971.128	37.777	78.752	37.800	78.735	30.790	72.002	13.974	13.500	13.971	13.512	0	292245.930	1972	5209691	26
27	148.263	1970.798	37.777	78.752	37.797	78.741	30.790	72.002	13.974	13.500	13.971	13.512	0	292196.958	1968	5208818	27
28	148.263	1979.880	38.014	78.752	38.050	78.723	31.027	72.002	13.974	13.500	13.971	13.512	0	293543.557	1977	5232823	28
29	148.263	1980.898	38.014	78.752	38.023	78.725	31.027	72.002	13.974	13.500	13.971	13.512	0	293694.456	1981	5235513	29
30	148.263	1976.979	38.014	78.752	38.025	78.720	31.027	72.002	13.974	13.500	13.971	13.512	0	293113.464	1969	5225156	30
31	148.263	1967.766	38.014	78.752	38.050	78.709	31.027	72.002	13.974	13.500	13.971	13.512	0	291747.456	1963	5200805	31
32	148.263	1975.097	38.014	78.752	38.043	78.701	31.027	72.002	13.974	13.500	13.971	13.512	0	292834.440	1971	5220182	32
33	148.263	1985.740	38.488	78.989	38.516	78.951	31.501	72.238	13.974	13.500	13.971	13.512	0	294412.437	1976	5248312	33
34	148.263	1991.330	38.961	79.462	38.991	79.430	31.974	72.712	13.974	13.500	13.971	13.512	0	295241.096	1991	5263084	34
35	148.263	1976.855	39.198	79.699	39.237	79.639	32.211	72.949	13.974	13.500	13.971	13.512	0	293095.064	1964	5224828	35
36	148.263	1984.051	39.672	79.699	39.709	79.657	32.685	72.949	13.974	13.500	13.971	13.512	0	294162.022	1979	5243848	36
37	148.263	1992.334	39.909	79.462	39.940	79.430	32.922	72.712	13.974	13.500	13.971	13.512	0	295390.088	1989	5265740	37
38	148.263	1992.285	39.909	79.462	39.956	79.423	32.922	72.712	13.974	13.500	13.971	13.512	0	295382.740	1985	5265609	38
39	148.263	1987.043	39.672	78.515	39.695	78.481	32.685	71.765	13.974	13.500	13.971	13.512	0	294605.521	1975	5251754	39
40	148.263	2010.060	39.435	77.567	39.453	77.523	32.448	70.817	13.974	13.500	13.971	13.512	0	298018.158	2000	5312589	40
41	148.263	2003.953	39.435	77.094	39.446	77.055	32.448	70.344	13.974	13.500	13.971	13.512	0	297112.759	2000	5296449	41
42	148.263	2006.249	39.435	77.094	39.445	77.058	32.448	70.344	13.974	13.500	13.971	13.512	0	297453.041	2000	5302515	42
43	148.263	2015.316	39.435	77.567	39.439	77.532	32.448	70.817	13.974	13.500	13.971	13.512	0	298797.339	2005	5326479	43
44	148.263	2003.365	39.435	77.804	39.443	77.780	32.448	71.054	13.974	13.500	13.971	13.512	0	297025.528	1993	5294894	44
45	148.263	2014.755	39.435	77.804	39.448	77.776	32.448	71.054	13.974	13.500	13.971	13.512	0	298714.260	2008	5324998	45
46	148.263	2005.736	39.435	77.804	39.455	77.787	32.448	71.054	13.974	13.500	13.971	13.512	0	297376.974	1999	5301159	46
47	148.263	2000.486	39.672	77.804	39.685	77.802	32.685	71.054	13.974	13.500	13.971	13.512	0	296598.689	1995	5287285	47
48	148.263	2022.911	39.909	77.804	39.917	77.810	32.922	71.054	13.974	13.500	13.971	13.512	0	299923.535	2011	5346555	48
49	148.263	2023.663	40.146	77.804	40.152	77.791	33.159	71.054	13.974	13.500	13.971	13.512	0	300034.999	2019	5348542	49
50	148.263	2021.366	40.146	77.804	40.160	77.797	33.159	71.054	13.974	13.500	13.971	13.512	0	299694.380	2014	5342470	50
51	148.263	2013.611	40.382	77.804	40.401	77.769	33.395	71.054	13.974	13.500	13.971	13.512	0	298544.624	2014	5321974	51
52	148.263	2027.619	40.382	76.857	40.385	76.839	33.395	70.107	13.974	13.500	13.971	13.512	0	300621.545	2021	5358998	52
53	148.263	2023.548	40.382	76.620	40.360	76.604	33.395	69.870	13.974	13.500	13.971	13.512	0	300017.945	2017	5348238	53
54	148.263	2028.833	40.382	76.620	40.363	76.598	33.395	69.870	13.974	13.500	13.971	13.512	0	300801.502	2021	5362206	54
55	148.263	2028.298	40.382	76.620	40.383	76.598	33.395	69.870	13.974	13.500	13.971	13.512	0	300722.126	2023	5360791	55
56	148.263	2018.400	40.382	76.620	40.376	76.586	33.395	69.870	13.974	13.500	13.971	13.512	0	299254.583	2012	5334630	56
57	148.263	2022.943	40.382	76.620	40.382	76.602	33.395	69.870	13.974	13.500	13.971	13.512	0	299928.191	2013	5346638	57
58	148.263	2018.513	40.146	75.436	40.152	75.415	33.159	68.686	13.974	13.500	13.971	13.512	0	299271.356	2010	5334929	58
59	148.263	2020.292	39.909	75.199	39.892	75.166	32.922	68.449	13.974	13.500	13.971	13.512	0	299535.178	2014	5339632	59
60	148.263	2018.812	39.909	75.199	39.913	75.167	32.922	68.449	13.974	13.500	13.971	13.512	0	299315.672	2015	5335719	60
61	148.263	2015.091	39.672	75.436	39.676	75.413	32.685	68.686	13.974	13.500	13.971	13.512	0	298764.018	2011	5325885	61
