## Supplementary Code 2 for "Engineering combinatorial and dynamic decoders using synthetic immediate-early genes": XY_18-V3-cell_6.txt

	Area	Mean	X	Y	XM	YM	BX	BY	Width	Height	Major	Minor	Angle	IntDen	Median	RawIntDen	Slice
1	105.910	2121.048	73.659	79.107	73.741	79.085	67.738	73.423	11.842	11.369	11.838	11.391	0	224641.006	2109	4004539.000	1
2	105.910	2131.074	72.238	77.212	72.379	77.210	66.317	71.528	11.842	11.369	11.838	11.391	0	225702.802	2124	4023467.000	2
3	105.910	2144.530	72.238	77.449	72.337	77.417	66.317	71.765	11.842	11.369	11.838	11.391	0	227127.936	2148	4048872.000	3
4	105.910	2142.546	72.238	77.449	72.321	77.428	66.317	71.765	11.842	11.369	11.838	11.391	0	226917.798	2133	4045126.000	4
5	105.910	2144.962	72.238	77.449	72.329	77.449	66.317	71.765	11.842	11.369	11.838	11.391	0	227173.767	2136	4049689.000	5
6	105.910	2142.557	72.002	77.923	72.079	77.893	66.080	72.238	11.842	11.369	11.838	11.391	0	226918.976	2131	4045147.000	6
7	105.910	2152.168	72.002	77.923	72.077	77.891	66.080	72.238	11.842	11.369	11.838	11.391	0	227936.905	2144	4063293.000	7
8	105.910	2149.984	72.002	77.923	72.111	77.891	66.080	72.238	11.842	11.369	11.838	11.391	0	227705.619	2146	4059170.000	8
9	105.910	2175.651	72.002	77.923	72.089	77.883	66.080	72.238	11.842	11.369	11.838	11.391	0	230424.004	2171	4107629.000	9
10	105.910	2169.081	72.002	78.160	72.085	78.121	66.080	72.475	11.842	11.369	11.838	11.391	0	229728.125	2159	4095224.000	10
11	105.910	2178.017	72.002	78.396	72.096	78.355	66.080	72.712	11.842	11.369	11.838	11.391	0	230674.643	2173	4112097.000	11
12	105.910	2185.523	72.002	78.396	72.087	78.359	66.080	72.712	11.842	11.369	11.838	11.391	0	231469.532	2188	4126267.000	12
13	105.910	2177.991	72.002	78.396	72.081	78.373	66.080	72.712	11.842	11.369	11.838	11.391	0	230671.838	2172	4112047.000	13
14	105.910	2194.189	72.002	78.396	72.074	78.386	66.080	72.712	11.842	11.369	11.838	11.391	0	232387.328	2196	4142628.000	14
15	105.910	2194.742	72.002	78.396	72.083	78.395	66.080	72.712	11.842	11.369	11.838	11.391	0	232445.949	2186	4143673.000	15
16	105.910	2215.447	72.002	78.396	72.066	78.387	66.080	72.712	11.842	11.369	11.838	11.391	0	234638.821	2206	4182764.000	16
17	105.910	2200.046	72.002	78.396	72.077	78.384	66.080	72.712	11.842	11.369	11.838	11.391	0	233007.645	2195	4153686.000	17
18	105.910	2202.314	72.002	78.396	72.064	78.389	66.080	72.712	11.842	11.369	11.838	11.391	0	233247.850	2208	4157968.000	18
19	105.910	2188.650	72.002	78.396	72.087	78.369	66.080	72.712	11.842	11.369	11.838	11.391	0	231800.726	2175	4132171.000	19
20	105.910	2207.066	72.002	78.396	72.082	78.369	66.080	72.712	11.842	11.369	11.838	11.391	0	233751.149	2201	4166940.000	20
21	105.910	2172.878	71.765	78.396	71.826	78.386	65.844	72.712	11.842	11.369	11.838	11.391	0	230130.282	2170	4102393.000	21
22	105.910	2179.088	71.765	78.396	71.847	78.386	65.844	72.712	11.842	11.369	11.838	11.391	0	230788.071	2165	4114119.000	22
23	105.910	2178.919	72.002	78.870	72.069	78.855	66.080	73.186	11.842	11.369	11.838	11.391	0	230770.120	2175	4113799.000	23
24	105.910	2200.681	72.238	79.344	72.295	79.338	66.317	73.659	11.842	11.369	11.838	11.391	0	233074.960	2198	4154886.000	24
25	105.910	2193.149	72.475	79.344	72.532	79.364	66.554	73.659	11.842	11.369	11.838	11.391	0	232277.211	2197	4140665.000	25
26	105.910	2205.754	72.949	79.581	73.000	79.581	67.028	73.896	11.842	11.369	11.838	11.391	0	233612.254	2204	4164464.000	26
27	105.910	2209.111	73.186	79.818	73.226	79.810	67.265	74.133	11.842	11.369	11.838	11.391	0	233967.794	2205	4170802.000	27
28	105.910	2235.766	73.896	80.291	73.906	80.283	67.975	74.607	11.842	11.369	11.838	11.391	0	236790.799	2226	4221126.000	28
29	105.910	2231.850	74.133	80.528	74.111	80.519	68.212	74.844	11.842	11.369	11.838	11.391	0	236376.077	2223	4213733.000	29
30	105.910	2202.190	74.370	80.765	74.325	80.747	68.449	75.081	11.842	11.369	11.838	11.391	0	233234.780	2200	4157735.000	30
31	105.910	2188.821	74.607	80.765	74.556	80.766	68.686	75.081	11.842	11.369	11.838	11.391	0	231818.845	2197	4132494.000	31
32	105.910	2197.441	74.844	80.765	74.817	80.775	68.923	75.081	11.842	11.369	11.838	11.391	0	232731.818	2212	4148769.000	32
33	105.910	2188.728	74.844	80.765	74.807	80.770	68.923	75.081	11.842	11.369	11.838	11.391	0	231809.029	2188	4132319.000	33
34	105.910	2196.498	74.844	80.765	74.815	80.764	68.923	75.081	11.842	11.369	11.838	11.391	0	232631.966	2209	4146989.000	34
35	105.910	2162.870	74.844	80.765	74.851	80.747	68.923	75.081	11.842	11.369	11.838	11.391	0	229070.393	2176	4083499.000	35
36	105.910	2164.831	74.844	81.002	74.848	80.990	68.923	75.317	11.842	11.369	11.838	11.391	0	229278.006	2165	4087200.000	36
37	105.910	2153.815	74.844	81.002	74.880	80.982	68.923	75.317	11.842	11.369	11.838	11.391	0	228111.309	2153	4066402.000	37
38	105.910	2153.145	74.607	81.239	74.642	81.204	68.686	75.554	11.842	11.369	11.838	11.391	0	228040.403	2155	4065138.000	38
39	105.910	2164.465	74.370	81.712	74.394	81.688	68.449	76.028	11.842	11.369	11.838	11.391	0	229239.300	2163	4086510.000	39
40	105.910	2159.144	73.896	81.712	73.940	81.686	67.975	76.028	11.842	11.369	11.838	11.391	0	228675.753	2157	4076464.000	40
41	105.910	2164.298	72.949	81.712	72.961	81.660	67.028	76.028	11.842	11.369	11.838	11.391	0	229221.629	2166	4086195.000	41
42	105.910	2162.623	72.002	82.660	71.983	82.629	66.080	76.975	11.842	11.369	11.838	11.391	0	229044.252	2171	4083033.000	42
43	105.910	2158.980	71.765	83.133	71.746	83.119	65.844	77.449	11.842	11.369	11.838	11.391	0	228658.363	2154	4076154.000	43
44	105.910	2148.153	71.528	83.133	71.539	83.143	65.607	77.449	11.842	11.369	11.838	11.391	0	227511.693	2154	4055713.000	44
45	105.910	2165.275	71.528	83.133	71.529	83.119	65.607	77.449	11.842	11.369	11.838	11.391	0	229325.127	2166	4088040.000	45
46	105.910	2170.786	71.291	83.133	71.313	83.142	65.370	77.449	11.842	11.369	11.838	11.391	0	229908.756	2168	4098444.000	46
47	105.910	2157.903	71.054	83.133	71.087	83.111	65.133	77.449	11.842	11.369	11.838	11.391	0	228544.263	2162	4074120.000	47
48	105.910	2158.202	71.054	83.133	71.101	83.088	65.133	77.449	11.842	11.369	11.838	11.391	0	228576.013	2157	4074686.000	48
49	105.910	2172.226	70.817	83.133	70.860	83.114	64.896	77.449	11.842	11.369	11.838	11.391	0	230061.283	2169	4101163.000	49
50	105.910	2156.794	70.817	83.133	70.855	83.101	64.896	77.449	11.842	11.369	11.838	11.391	0	228426.853	2156	4072027.000	50
51	105.910	2164.369	70.817	83.133	70.862	83.118	64.896	77.449	11.842	11.369	11.838	11.391	0	229229.146	2162	4086329.000	51
52	105.910	2145.445	70.817	83.370	70.859	83.342	64.896	77.686	11.842	11.369	11.838	11.391	0	227224.927	2155	4050601.000	52
53	105.910	2142.407	70.817	83.370	70.849	83.349	64.896	77.686	11.842	11.369	11.838	11.391	0	226903.157	2138	4044865.000	53
54	105.910	2161.713	70.817	83.370	70.843	83.383	64.896	77.686	11.842	11.369	11.838	11.391	0	228947.878	2168	4081315.000	54
55	105.910	2141.602	70.817	83.370	70.845	83.364	64.896	77.686	11.842	11.369	11.838	11.391	0	226817.890	2142	4043345.000	55
56	105.910	2149.138	70.580	83.370	70.586	83.362	64.659	77.686	11.842	11.369	11.838	11.391	0	227615.976	2144	4057572.000	56
57	105.910	2152.990	70.344	83.370	70.367	83.356	64.422	77.686	11.842	11.369	11.838	11.391	0	228024.023	2151	4064846.000	57
58	105.910	2171.630	69.870	83.370	69.883	83.376	63.949	77.686	11.842	11.369	11.838	11.391	0	229998.118	2173	4100037.000	58
59	105.910	2157.207	69.159	83.370	69.162	83.347	63.238	77.686	11.842	11.369	11.838	11.391	0	228470.608	2167	4072807.000	59
60	105.910	2159.311	68.923	83.370	68.940	83.345	63.001	77.686	11.842	11.369	11.838	11.391	0	228693.480	2159	4076780.000	60
61	105.910	2159.112	68.686	83.370	68.685	83.360	62.765	77.686	11.842	11.369	11.838	11.391	0	228672.387	2151	4076404.000	61
