## Supplementary Code 2 for "Engineering combinatorial and dynamic decoders using synthetic immediate-early genes": XY_18-V3-cell_7.txt

	Area	Mean	X	Y	XM	YM	BX	BY	Width	Height	Major	Minor	Angle	IntDen	Median	RawIntDen	Slice
1	124.366	1846.600	100.542	61.225	100.506	61.190	94.265	54.949	12.553	12.553	12.584	12.584	0	229654.583	1844	4093913.000	1
2	124.366	1861.520	100.542	61.225	100.518	61.223	94.265	54.949	12.553	12.553	12.584	12.584	0	231510.090	1859	4126990.000	2
3	124.366	1865.571	100.305	61.225	100.311	61.256	94.028	54.949	12.553	12.553	12.584	12.584	0	232013.893	1863	4135971.000	3
4	124.366	1853.587	100.305	61.225	100.307	61.274	94.028	54.949	12.553	12.553	12.584	12.584	0	230523.519	1839	4109403.000	4
5	124.366	1857.866	100.305	61.225	100.308	61.271	94.028	54.949	12.553	12.553	12.584	12.584	0	231055.595	1856	4118888.000	5
6	124.366	1873.735	99.357	60.514	99.367	60.538	93.081	54.238	12.553	12.553	12.584	12.584	0	233029.186	1870	4154070.000	6
7	124.366	1873.559	98.410	60.041	98.393	60.045	92.134	53.764	12.553	12.553	12.584	12.584	0	233007.364	1865	4153681.000	7
8	124.366	1888.246	98.410	59.804	98.383	59.783	92.134	53.527	12.553	12.553	12.584	12.584	0	234833.869	1882	4186241.000	8
9	124.366	1876.088	98.410	59.330	98.381	59.308	92.134	53.054	12.553	12.553	12.584	12.584	0	233321.898	1869	4159288.000	9
10	124.366	1888.156	98.410	59.330	98.403	59.289	92.134	53.054	12.553	12.553	12.584	12.584	0	234822.706	1879	4186042.000	10
11	124.366	1906.370	98.410	59.330	98.390	59.300	92.134	53.054	12.553	12.553	12.584	12.584	0	237087.943	1902	4226423.000	11
12	124.366	1889.665	98.410	59.330	98.395	59.310	92.134	53.054	12.553	12.553	12.584	12.584	0	235010.349	1885	4189387.000	12
13	124.366	1893.832	98.410	59.330	98.402	59.290	92.134	53.054	12.553	12.553	12.584	12.584	0	235528.626	1894	4198626.000	13
14	124.366	1923.009	98.410	59.330	98.416	59.286	92.134	53.054	12.553	12.553	12.584	12.584	0	239157.234	1919	4263311.000	14
15	124.366	1931.248	98.647	59.567	98.656	59.517	92.370	53.291	12.553	12.553	12.584	12.584	0	240181.838	1931	4281576.000	15
16	124.366	1934.543	99.121	59.567	99.125	59.519	92.844	53.291	12.553	12.553	12.584	12.584	0	240591.624	1929	4288881.000	16
17	124.366	1948.610	99.121	59.567	99.131	59.512	92.844	53.291	12.553	12.553	12.584	12.584	0	242341.164	1944	4320069.000	17
18	124.366	1933.610	99.121	59.567	99.127	59.531	92.844	53.291	12.553	12.553	12.584	12.584	0	240475.616	1924	4286813.000	18
19	124.366	1929.140	99.121	59.567	99.120	59.546	92.844	53.291	12.553	12.553	12.584	12.584	0	239919.755	1924	4276904.000	19
20	124.366	1938.148	99.121	59.567	99.102	59.525	92.844	53.291	12.553	12.553	12.584	12.584	0	241040.060	1937	4296875.000	20
21	124.366	1952.892	99.121	59.567	99.129	59.543	92.844	53.291	12.553	12.553	12.584	12.584	0	242873.633	1949	4329561.000	21
22	124.366	1959.479	99.121	59.567	99.105	59.546	92.844	53.291	12.553	12.553	12.584	12.584	0	243692.924	1957	4344166.000	22
23	124.366	1964.393	99.121	59.804	99.119	59.774	92.844	53.527	12.553	12.553	12.584	12.584	0	244303.984	1964	4355059.000	23
24	124.366	1973.203	99.121	59.804	99.086	59.769	92.844	53.527	12.553	12.553	12.584	12.584	0	245399.607	1964	4374590.000	24
25	124.366	1974.257	98.884	60.514	98.844	60.506	92.607	54.238	12.553	12.553	12.584	12.584	0	245530.761	1971	4376928.000	25
26	124.366	1977.258	98.884	61.225	98.851	61.231	92.607	54.949	12.553	12.553	12.584	12.584	0	245904.028	1969	4383582.000	26
27	124.366	1987.794	98.884	61.225	98.852	61.223	92.607	54.949	12.553	12.553	12.584	12.584	0	247214.332	1984	4406940.000	27
28	124.366	1982.197	98.884	61.225	98.850	61.214	92.607	54.949	12.553	12.553	12.584	12.584	0	246518.173	1983	4394530.000	28
29	124.366	1994.392	98.647	61.225	98.614	61.206	92.370	54.949	12.553	12.553	12.584	12.584	0	248034.857	1990	4421567.000	29
30	124.366	1977.014	98.647	60.988	98.601	60.959	92.370	54.712	12.553	12.553	12.584	12.584	0	245873.623	1972	4383040.000	30
31	124.366	1964.286	98.647	60.988	98.630	60.936	92.370	54.712	12.553	12.553	12.584	12.584	0	244290.746	1955	4354823.000	31
32	124.366	1970.816	98.647	60.988	98.625	60.941	92.370	54.712	12.553	12.553	12.584	12.584	0	245102.856	1965	4369300.000	32
33	124.366	1980.513	98.647	60.988	98.613	60.935	92.370	54.712	12.553	12.553	12.584	12.584	0	246308.821	1973	4390798.000	33
34	124.366	1993.310	98.647	60.988	98.628	60.948	92.370	54.712	12.553	12.553	12.584	12.584	0	247900.281	1987	4419168.000	34
35	124.366	1995.772	98.647	60.988	98.621	60.946	92.370	54.712	12.553	12.553	12.584	12.584	0	248206.512	1994	4424627.000	35
36	124.366	2004.732	98.647	60.988	98.620	60.950	92.370	54.712	12.553	12.553	12.584	12.584	0	249320.759	1997	4444490.000	36
37	124.366	1988.409	98.647	60.988	98.606	60.942	92.370	54.712	12.553	12.553	12.584	12.584	0	247290.791	1979	4408303.000	37
38	124.366	2008.950	98.647	60.988	98.622	60.954	92.370	54.712	12.553	12.553	12.584	12.584	0	249845.430	2006	4453843.000	38
39	124.366	2019.892	98.647	60.988	98.640	60.962	92.370	54.712	12.553	12.553	12.584	12.584	0	251206.222	2020	4478101.000	39
40	124.366	1998.450	98.647	60.988	98.653	60.955	92.370	54.712	12.553	12.553	12.584	12.584	0	248539.502	1993	4430563.000	40
41	124.366	2007.756	98.647	60.988	98.657	60.967	92.370	54.712	12.553	12.553	12.584	12.584	0	249696.831	1997	4451194.000	41
42	124.366	2002.378	98.647	61.225	98.641	61.214	92.370	54.949	12.553	12.553	12.584	12.584	0	249028.047	1996	4439272.000	42
43	124.366	2005.222	98.410	61.699	98.429	61.698	92.134	55.422	12.553	12.553	12.584	12.584	0	249381.792	2000	4445578.000	43
44	124.366	2000.222	96.989	63.120	97.000	63.087	90.712	56.843	12.553	12.553	12.584	12.584	0	248759.905	1994	4434492.000	44
45	124.366	2011.197	96.752	63.120	96.758	63.108	90.476	56.843	12.553	12.553	12.584	12.584	0	250124.791	1999	4458823.000	45
46	124.366	1996.286	96.752	63.120	96.772	63.100	90.476	56.843	12.553	12.553	12.584	12.584	0	248270.406	1989	4425766.000	46
47	124.366	1996.328	96.752	63.120	96.768	63.097	90.476	56.843	12.553	12.553	12.584	12.584	0	248275.679	1993	4425860.000	47
48	124.366	2007.936	96.752	63.120	96.777	63.126	90.476	56.843	12.553	12.553	12.584	12.584	0	249719.269	2008	4451594.000	48
49	124.366	2010.445	96.515	63.120	96.529	63.132	90.239	56.843	12.553	12.553	12.584	12.584	0	250031.278	2008	4457156.000	49
50	124.366	1999.051	96.515	63.120	96.526	63.142	90.239	56.843	12.553	12.553	12.584	12.584	0	248614.222	1991	4431895.000	50
51	124.366	1997.028	96.515	63.120	96.515	63.120	90.239	56.843	12.553	12.553	12.584	12.584	0	248362.629	1988	4427410.000	51
52	124.366	1997.884	96.278	63.120	96.287	63.131	90.002	56.843	12.553	12.553	12.584	12.584	0	248469.100	1992	4429308.000	52
53	124.366	1993.235	95.331	63.830	95.336	63.834	89.055	57.554	12.553	12.553	12.584	12.584	0	247890.969	1986	4419002.000	53
54	124.366	1995.582	94.620	64.541	94.611	64.532	88.344	58.264	12.553	12.553	12.584	12.584	0	248182.840	1995	4424205.000	54
55	124.366	1991.232	94.384	64.778	94.374	64.759	88.107	58.501	12.553	12.553	12.584	12.584	0	247641.844	1983	4414561.000	55
56	124.366	1998.924	94.147	65.015	94.145	65.016	87.870	58.738	12.553	12.553	12.584	12.584	0	248598.459	1996	4431614.000	56
57	124.366	1985.491	93.673	65.015	93.654	65.004	87.397	58.738	12.553	12.553	12.584	12.584	0	246927.903	1985	4401834.000	57
58	124.366	1990.416	93.436	65.015	93.419	65.012	87.160	58.738	12.553	12.553	12.584	12.584	0	247540.365	1986	4412752.000	58
59	124.366	1992.506	93.436	65.251	93.421	65.230	87.160	58.975	12.553	12.553	12.584	12.584	0	247800.261	1989	4417385.000	59
60	124.366	1997.409	93.199	65.251	93.191	65.236	86.923	58.975	12.553	12.553	12.584	12.584	0	248410.087	1988	4428256.000	60
61	124.366	1985.017	93.199	65.251	93.167	65.225	86.923	58.975	12.553	12.553	12.584	12.584	0	246868.889	1978	4400782.000	61
