## Supplementary Code 2 for "Engineering combinatorial and dynamic decoders using synthetic immediate-early genes": XY_18-V3-cell_8.txt

	Area	Mean	X	Y	XM	YM	BX	BY	Width	Height	Major	Minor	Angle	IntDen	Median	RawIntDen	Slice
1	88.913	1651.430	98.647	103.147	98.622	103.141	93.081	98.055	11.132	10.184	11.122	10.178	0	146833.793	1640	2617517	1
2	88.913	1657.964	98.647	103.147	98.613	103.122	93.081	98.055	11.132	10.184	11.122	10.178	0	147414.729	1652	2627873	2
3	88.913	1653.042	98.647	103.147	98.633	103.128	93.081	98.055	11.132	10.184	11.122	10.178	0	146977.064	1637	2620071	3
4	88.913	1670.553	98.647	103.147	98.623	103.143	93.081	98.055	11.132	10.184	11.122	10.178	0	148534.081	1660	2647827	4
5	88.913	1674.021	97.226	103.147	97.204	103.125	91.660	98.055	11.132	10.184	11.122	10.178	0	148842.444	1663	2653324	5
6	88.913	1672.830	97.226	103.147	97.192	103.132	91.660	98.055	11.132	10.184	11.122	10.178	0	148736.534	1659	2651436	6
7	88.913	1672.454	96.278	103.147	96.255	103.134	90.712	98.055	11.132	10.184	11.122	10.178	0	148703.100	1661	2650840	7
8	88.913	1675.189	96.042	103.147	96.022	103.122	90.476	98.055	11.132	10.184	11.122	10.178	0	148946.279	1673	2655175	8
9	88.913	1688.037	95.805	102.673	95.798	102.663	90.239	97.581	11.132	10.184	11.122	10.178	0	150088.574	1677	2675538	9
10	88.913	1703.939	95.568	101.252	95.557	101.220	90.002	96.160	11.132	10.184	11.122	10.178	0	151502.488	1699	2700743	10
11	88.913	1726.428	95.331	100.778	95.311	100.755	89.765	95.686	11.132	10.184	11.122	10.178	0	153502.052	1716	2736388	11
12	88.913	1725.572	95.331	100.542	95.312	100.521	89.765	95.449	11.132	10.184	11.122	10.178	0	153425.928	1721	2735031	12
13	88.913	1713.097	95.805	100.542	95.772	100.519	90.239	95.449	11.132	10.184	11.122	10.178	0	152316.787	1705	2715259	13
14	88.913	1738.801	96.042	100.542	96.006	100.505	90.476	95.449	11.132	10.184	11.122	10.178	0	154602.218	1733	2756000	14
15	88.913	1740.049	96.042	100.542	96.030	100.523	90.476	95.449	11.132	10.184	11.122	10.178	0	154713.121	1731	2757977	15
16	88.913	1770.021	96.989	99.357	96.988	99.332	91.423	94.265	11.132	10.184	11.122	10.178	0	157378.046	1764	2805483	16
17	88.913	1769.314	97.936	98.173	97.899	98.130	92.370	93.081	11.132	10.184	11.122	10.178	0	157315.218	1759	2804363	17
18	88.913	1756.497	98.173	98.173	98.136	98.133	92.607	93.081	11.132	10.184	11.122	10.178	0	156175.559	1754	2784047	18
19	88.913	1759.110	98.410	98.173	98.365	98.128	92.844	93.081	11.132	10.184	11.122	10.178	0	156407.911	1751	2788189	19
20	88.913	1756.851	98.647	98.173	98.601	98.127	93.081	93.081	11.132	10.184	11.122	10.178	0	156207.085	1756	2784609	20
21	88.913	1773.194	98.647	98.173	98.603	98.128	93.081	93.081	11.132	10.184	11.122	10.178	0	157660.156	1771	2810512	21
22	88.913	1772.984	98.647	98.173	98.595	98.143	93.081	93.081	11.132	10.184	11.122	10.178	0	157641.532	1762	2810180	22
23	88.913	1774.233	98.647	98.173	98.615	98.138	93.081	93.081	11.132	10.184	11.122	10.178	0	157752.547	1770	2812159	23
24	88.913	1782.830	98.647	98.173	98.603	98.124	93.081	93.081	11.132	10.184	11.122	10.178	0	158516.975	1777	2825786	24
25	88.913	1773.422	98.647	98.173	98.599	98.108	93.081	93.081	11.132	10.184	11.122	10.178	0	157680.463	1771	2810874	25
26	88.913	1775.746	98.647	98.173	98.600	98.129	93.081	93.081	11.132	10.184	11.122	10.178	0	157887.066	1774	2814557	26
27	88.913	1785.138	98.410	98.173	98.370	98.125	92.844	93.081	11.132	10.184	11.122	10.178	0	158722.120	1784	2829443	27
28	88.913	1781.532	98.410	98.173	98.361	98.124	92.844	93.081	11.132	10.184	11.122	10.178	0	158401.584	1772	2823729	28
29	88.913	1779.479	98.410	98.173	98.365	98.109	92.844	93.081	11.132	10.184	11.122	10.178	0	158218.990	1771	2820474	29
30	88.913	1771.015	98.410	98.173	98.382	98.121	92.844	93.081	11.132	10.184	11.122	10.178	0	157466.454	1766	2807059	30
31	88.913	1775.587	98.410	98.173	98.365	98.132	92.844	93.081	11.132	10.184	11.122	10.178	0	157872.930	1770	2814305	31
32	88.913	1771.677	98.410	98.173	98.385	98.126	92.844	93.081	11.132	10.184	11.122	10.178	0	157525.299	1772	2808108	32
33	88.913	1778.606	98.410	98.173	98.382	98.120	92.844	93.081	11.132	10.184	11.122	10.178	0	158141.408	1772	2819091	33
34	88.913	1776.263	98.410	98.173	98.376	98.129	92.844	93.081	11.132	10.184	11.122	10.178	0	157933.066	1768	2815377	34
35	88.913	1787.713	98.647	97.699	98.621	97.648	93.081	92.607	11.132	10.184	11.122	10.178	0	158951.107	1784	2833525	35
36	88.913	1800.175	98.647	97.699	98.616	97.639	93.081	92.607	11.132	10.184	11.122	10.178	0	160059.183	1791	2853278	36
37	88.913	1807.374	98.647	97.699	98.599	97.641	93.081	92.607	11.132	10.184	11.122	10.178	0	160699.189	1795	2864687	37
38	88.913	1802.984	98.647	97.699	98.613	97.642	93.081	92.607	11.132	10.184	11.122	10.178	0	160308.869	1796	2857729	38
39	88.913	1797.848	98.647	97.699	98.591	97.641	93.081	92.607	11.132	10.184	11.122	10.178	0	159852.242	1793	2849589	39
40	88.913	1811.926	98.647	97.699	98.623	97.645	93.081	92.607	11.132	10.184	11.122	10.178	0	161103.982	1808	2871903	40
41	88.913	1803.462	98.647	97.699	98.603	97.643	93.081	92.607	11.132	10.184	11.122	10.178	0	160351.446	1802	2858488	41
42	88.913	1792.264	98.647	97.936	98.600	97.873	93.081	92.844	11.132	10.184	11.122	10.178	0	159355.731	1780	2840738	42
43	88.913	1801.108	98.647	97.936	98.599	97.878	93.081	92.844	11.132	10.184	11.122	10.178	0	160142.093	1795	2854756	43
44	88.913	1792.330	98.647	97.936	98.597	97.880	93.081	92.844	11.132	10.184	11.122	10.178	0	159361.621	1782	2840843	44
45	88.913	1785.801	98.647	97.936	98.602	97.858	93.081	92.844	11.132	10.184	11.122	10.178	0	158781.078	1776	2830494	45
46	88.913	1795.142	98.647	97.936	98.621	97.872	93.081	92.844	11.132	10.184	11.122	10.178	0	159611.644	1792	2845300	46
47	88.913	1804.662	98.647	97.936	98.619	97.888	93.081	92.844	11.132	10.184	11.122	10.178	0	160458.142	1795	2860390	47
48	88.913	1826.219	98.647	97.226	98.633	97.154	93.081	92.134	11.132	10.184	11.122	10.178	0	162374.794	1825	2894557	48
49	88.913	1840.178	98.647	96.515	98.606	96.469	93.081	91.423	11.132	10.184	11.122	10.178	0	163615.931	1829	2916682	49
50	88.913	1837.339	98.647	96.515	98.618	96.468	93.081	91.423	11.132	10.184	11.122	10.178	0	163363.553	1831	2912183	50
51	88.913	1826.283	98.647	96.515	98.593	96.453	93.081	91.423	11.132	10.184	11.122	10.178	0	162380.460	1819	2894658	51
52	88.913	1824.999	98.647	96.278	98.578	96.230	93.081	91.186	11.132	10.184	11.122	10.178	0	162266.359	1819	2892624	52
53	88.913	1800.479	98.647	96.278	98.570	96.240	93.081	91.186	11.132	10.184	11.122	10.178	0	160086.221	1790	2853760	53
54	88.913	1824.517	98.647	96.278	98.592	96.253	93.081	91.186	11.132	10.184	11.122	10.178	0	162223.501	1816	2891860	54
55	88.913	1831.387	95.805	95.094	95.747	95.046	90.239	90.002	11.132	10.184	11.122	10.178	0	162834.337	1828	2902749	55
56	88.913	1842.891	94.620	95.094	94.590	95.031	89.055	90.002	11.132	10.184	11.122	10.178	0	163857.203	1842	2920983	56
57	88.913	1843.365	94.147	95.094	94.096	95.030	88.581	90.002	11.132	10.184	11.122	10.178	0	163899.331	1839	2921734	57
58	88.913	1845.615	94.147	95.331	94.082	95.252	88.581	90.239	11.132	10.184	11.122	10.178	0	164099.372	1838	2925300	58
59	88.913	1847.024	94.147	95.805	94.115	95.720	88.581	90.712	11.132	10.184	11.122	10.178	0	164224.635	1831	2927533	59
60	88.913	1843.191	94.620	96.042	94.585	95.951	89.055	90.949	11.132	10.184	11.122	10.178	0	163883.792	1832	2921457	60
61	88.913	1838.211	94.620	96.042	94.543	95.944	89.055	90.949	11.132	10.184	11.122	10.178	0	163441.078	1824	2913565	61
