## Supplementary Code 2 for "Engineering combinatorial and dynamic decoders using synthetic immediate-early genes": XY_19-V1-cell_1.txt

	Area	Mean	X	Y	XM	YM	BX	BY	Width	Height	Major	Minor	Angle	IntDen	Median	RawIntDen	Slice
1	159.258	2145.111	6.703	91.541	6.746	91.510	0.000	84.554	13.974	13.974	14.391	14.090	0	341626.585	2148	6089970.000	1
2	163.634	2191.047	7.461	91.068	7.517	91.057	0.000	84.081	14.921	13.974	14.934	13.951	0	358529.331	2199	6391285.000	2
3	163.634	2181.629	7.698	91.068	7.747	90.999	0.237	84.081	14.921	13.974	14.934	13.951	0	356988.245	2185	6363813.000	3
4	163.634	2204.900	7.698	90.831	7.764	90.790	0.237	83.844	14.921	13.974	14.934	13.951	0	360796.138	2215	6431694.000	4
5	163.634	2216.080	7.698	90.831	7.770	90.784	0.237	83.844	14.921	13.974	14.934	13.951	0	362625.561	2218	6464306.000	5
6	163.634	2213.647	7.698	90.831	7.754	90.783	0.237	83.844	14.921	13.974	14.934	13.951	0	362227.331	2211	6457207.000	6
7	163.634	2229.504	7.698	90.594	7.760	90.566	0.237	83.607	14.921	13.974	14.934	13.951	0	364822.135	2235	6503463.000	7
8	163.634	2212.979	7.698	90.594	7.735	90.565	0.237	83.607	14.921	13.974	14.934	13.951	0	362118.111	2220	6455260.000	8
9	163.634	2210.594	7.698	90.594	7.735	90.516	0.237	83.607	14.921	13.974	14.934	13.951	0	361727.791	2208	6448302.000	9
10	163.634	2228.708	7.698	90.594	7.771	90.568	0.237	83.607	14.921	13.974	14.934	13.951	0	364691.935	2228	6501142.000	10
11	163.634	2231.449	7.698	90.357	7.776	90.333	0.237	83.370	14.921	13.974	14.934	13.951	0	365140.483	2233	6509138.000	11
12	163.634	2241.832	7.461	90.357	7.541	90.338	0.000	83.370	14.921	13.974	14.934	13.951	0	366839.369	2244	6539423.000	12
13	163.634	2236.160	7.461	90.357	7.523	90.330	0.000	83.370	14.921	13.974	14.934	13.951	0	365911.363	2242	6522880.000	13
14	163.634	2282.060	7.461	90.357	7.536	90.324	0.000	83.370	14.921	13.974	14.934	13.951	0	373422.080	2285	6656769.000	14
15	163.634	2267.184	7.461	90.357	7.542	90.331	0.000	83.370	14.921	13.974	14.934	13.951	0	370987.880	2265	6613376.000	15
16	163.634	2262.118	7.461	90.357	7.536	90.326	0.000	83.370	14.921	13.974	14.934	13.951	0	370158.941	2262	6598599.000	16
17	163.634	2258.387	7.461	90.357	7.543	90.340	0.000	83.370	14.921	13.974	14.934	13.951	0	369548.442	2262	6587716.000	17
18	163.634	2261.308	7.461	90.120	7.532	90.094	0.000	83.133	14.921	13.974	14.934	13.951	0	370026.272	2269	6596234.000	18
19	163.634	2259.710	7.461	90.120	7.529	90.119	0.000	83.133	14.921	13.974	14.934	13.951	0	369764.918	2262	6591575.000	19
20	163.634	2264.179	7.461	90.120	7.531	90.102	0.000	83.133	14.921	13.974	14.934	13.951	0	370496.194	2274	6604611.000	20
21	163.634	2257.100	7.461	90.120	7.517	90.088	0.000	83.133	14.921	13.974	14.934	13.951	0	369337.855	2259	6583962.000	21
22	163.634	2256.589	7.461	90.120	7.513	90.088	0.000	83.133	14.921	13.974	14.934	13.951	0	369254.103	2256	6582469.000	22
23	163.634	2248.279	7.461	90.120	7.526	90.085	0.000	83.133	14.921	13.974	14.934	13.951	0	367894.433	2254	6558231.000	23
24	163.634	2240.617	7.461	90.120	7.524	90.074	0.000	83.133	14.921	13.974	14.934	13.951	0	366640.618	2239	6535880.000	24
25	163.634	2253.603	7.461	89.173	7.530	89.140	0.000	82.186	14.921	13.974	14.934	13.951	0	368765.501	2249	6573759.000	25
26	163.634	2257.712	8.171	87.752	8.234	87.742	0.711	80.765	14.921	13.974	14.934	13.951	0	369437.875	2263	6585745.000	26
27	163.634	2263.665	8.408	87.752	8.474	87.741	0.947	80.765	14.921	13.974	14.934	13.951	0	370412.049	2265	6603111.000	27
28	163.634	2262.780	8.408	87.752	8.479	87.747	0.947	80.765	14.921	13.974	14.934	13.951	0	370267.263	2266	6600530.000	28
29	163.634	2277.508	8.645	87.278	8.697	87.270	1.184	80.291	14.921	13.974	14.934	13.951	0	372677.229	2277	6643491.000	29
30	163.634	2264.040	8.882	87.278	8.943	87.249	1.421	80.291	14.921	13.974	14.934	13.951	0	370473.474	2260	6604206.000	30
31	163.634	2261.042	8.882	87.278	8.930	87.246	1.421	80.291	14.921	13.974	14.934	13.951	0	369982.854	2261	6595460.000	31
32	163.634	2256.221	8.882	87.278	8.935	87.232	1.421	80.291	14.921	13.974	14.934	13.951	0	369193.967	2255	6581397.000	32
33	163.634	2256.277	8.882	87.278	8.941	87.243	1.421	80.291	14.921	13.974	14.934	13.951	0	369203.111	2252	6581560.000	33
34	163.634	2277.626	9.829	86.331	9.874	86.336	2.368	79.344	14.921	13.974	14.934	13.951	0	372696.526	2278	6643835.000	34
35	163.634	2278.127	10.777	85.383	10.809	85.372	3.316	78.396	14.921	13.974	14.934	13.951	0	372778.540	2280	6645297.000	35
36	163.634	2266.531	10.777	85.383	10.809	85.377	3.316	78.396	14.921	13.974	14.934	13.951	0	370881.016	2268	6611471.000	36
37	163.634	2264.435	10.777	85.383	10.806	85.380	3.316	78.396	14.921	13.974	14.934	13.951	0	370538.098	2263	6605358.000	37
38	163.634	2257.978	10.777	85.383	10.802	85.362	3.316	78.396	14.921	13.974	14.934	13.951	0	369481.518	2255	6586523.000	38
39	163.634	2253.052	10.777	85.383	10.808	85.364	3.316	78.396	14.921	13.974	14.934	13.951	0	368675.354	2259	6572152.000	39
40	163.634	2249.652	10.777	85.383	10.817	85.350	3.316	78.396	14.921	13.974	14.934	13.951	0	368119.100	2251	6562236.000	40
41	163.634	2236.332	11.013	84.436	11.041	84.414	3.553	77.449	14.921	13.974	14.934	13.951	0	365939.355	2234	6523379.000	41
42	163.634	2245.925	11.250	83.962	11.254	83.938	3.790	76.975	14.921	13.974	14.934	13.951	0	367509.162	2249	6551363.000	42
43	163.634	2235.401	11.250	83.962	11.256	83.949	3.790	76.975	14.921	13.974	14.934	13.951	0	365787.165	2238	6520666.000	43
44	163.634	2234.491	11.250	83.962	11.248	83.948	3.790	76.975	14.921	13.974	14.934	13.951	0	365638.116	2231	6518009.000	44
45	163.634	2234.049	11.250	83.962	11.254	83.950	3.790	76.975	14.921	13.974	14.934	13.951	0	365565.864	2229	6516721.000	45
46	163.634	2209.916	11.724	82.778	11.708	82.763	4.263	75.791	14.921	13.974	14.934	13.951	0	361616.832	2208	6446324.000	46
47	163.634	2208.860	11.724	82.778	11.738	82.757	4.263	75.791	14.921	13.974	14.934	13.951	0	361444.054	2208	6443244.000	47
48	163.634	2223.268	11.487	82.068	11.493	82.057	4.026	75.081	14.921	13.974	14.934	13.951	0	363801.682	2225	6485272.000	48
49	163.634	2194.278	11.487	82.068	11.482	82.041	4.026	75.081	14.921	13.974	14.934	13.951	0	359058.042	2194	6400710.000	49
50	163.634	2203.307	11.487	82.068	11.464	82.034	4.026	75.081	14.921	13.974	14.934	13.951	0	360535.402	2205	6427046.000	50
51	163.634	2190.470	11.487	82.068	11.472	82.032	4.026	75.081	14.921	13.974	14.934	13.951	0	358434.864	2193	6389601.000	51
52	163.634	2174.103	11.487	82.068	11.455	82.023	4.026	75.081	14.921	13.974	14.934	13.951	0	355756.645	2170	6341858.000	52
53	163.634	2171.483	11.487	82.068	11.445	82.053	4.026	75.081	14.921	13.974	14.934	13.951	0	355327.898	2168	6334215.000	53
54	163.634	2157.275	11.487	82.068	11.432	82.017	4.026	75.081	14.921	13.974	14.934	13.951	0	353002.975	2152	6292770.000	54
55	163.634	2149.196	11.013	82.068	10.964	82.018	3.553	75.081	14.921	13.974	14.934	13.951	0	351681.059	2146	6269205.000	55
56	163.634	2168.832	9.829	81.594	9.860	81.581	2.368	74.607	14.921	13.974	14.934	13.951	0	354894.103	2171	6326482.000	56
57	163.634	2158.898	9.829	81.594	9.849	81.566	2.368	74.607	14.921	13.974	14.934	13.951	0	353268.648	2157	6297506.000	57
58	163.634	2152.466	9.829	81.594	9.830	81.580	2.368	74.607	14.921	13.974	14.934	13.951	0	352216.164	2153	6278744.000	58
59	163.634	2152.177	9.592	81.594	9.597	81.585	2.132	74.607	14.921	13.974	14.934	13.951	0	352168.875	2148	6277901.000	59
60	163.634	2149.321	9.592	81.594	9.600	81.576	2.132	74.607	14.921	13.974	14.934	13.951	0	351701.422	2151	6269568.000	60
61	163.634	2136.759	9.592	81.594	9.589	81.577	2.132	74.607	14.921	13.974	14.934	13.951	0	349645.874	2130	6232925.000	61
