## Supplementary Code 2 for "Engineering combinatorial and dynamic decoders using synthetic immediate-early genes": XY_19-V1-cell_2.txt

	Area	Mean	X	Y	XM	YM	BX	BY	Width	Height	Major	Minor	Angle	IntDen	Median	RawIntDen	Slice
1	144.280	1830.682	43.106	45.001	43.110	44.967	37.422	36.948	11.369	16.106	16.117	11.398	90.000	264131.607	1823	4708514	1
2	144.280	1835.970	43.106	45.001	43.095	44.987	37.422	36.948	11.369	16.106	16.117	11.398	90.000	264894.520	1834	4722114	2
3	144.280	1859.059	43.580	44.764	43.574	44.746	37.896	36.711	11.369	16.106	16.117	11.398	90.000	268225.873	1843	4781500	3
4	144.280	1846.068	43.580	44.527	43.583	44.529	37.896	36.474	11.369	16.106	16.117	11.398	90.000	266351.461	1840	4748086	4
5	144.280	1856.960	43.580	44.054	43.582	44.048	37.896	36.001	11.369	16.106	16.117	11.398	90.000	267923.063	1841	4776102	5
6	144.280	1862.626	43.580	44.054	43.573	44.067	37.896	36.001	11.369	16.106	16.117	11.398	90.000	268740.559	1853	4790675	6
7	144.280	1855.640	43.580	41.685	43.574	41.689	37.896	33.632	11.369	16.106	16.117	11.398	90.000	267732.559	1850	4772706	7
8	144.280	1866.329	43.580	41.685	43.587	41.675	37.896	33.632	11.369	16.106	16.117	11.398	90.000	269274.823	1859	4800199	8
9	144.280	1859.172	43.817	39.553	43.826	39.551	38.132	31.501	11.369	16.106	16.117	11.398	90.000	268242.197	1854	4781791	9
10	144.280	1864.605	43.817	39.553	43.816	39.540	38.132	31.501	11.369	16.106	16.117	11.398	90.000	269026.091	1858	4795765	10
11	144.280	1877.556	43.817	38.132	43.821	38.112	38.132	30.080	11.369	16.106	16.117	11.398	90.000	270894.612	1868	4829074	11
12	144.280	1864.680	43.817	38.132	43.818	38.118	38.132	30.080	11.369	16.106	16.117	11.398	90.000	269036.805	1859	4795956	12
13	144.280	1861.960	44.054	36.474	44.049	36.491	38.369	28.422	11.369	16.106	16.117	11.398	90.000	268644.353	1858	4788960	13
14	144.280	1884.320	44.290	36.238	44.289	36.246	38.606	28.185	11.369	16.106	16.117	11.398	90.000	271870.581	1872	4846472	14
15	144.280	1878.959	44.290	36.238	44.307	36.228	38.606	28.185	11.369	16.106	16.117	11.398	90.000	271097.009	1869	4832682	15
16	144.280	1884.185	44.290	34.343	44.305	34.347	38.606	26.290	11.369	16.106	16.117	11.398	90.000	271851.003	1879	4846123	16
17	144.280	1877.219	44.290	33.159	44.292	33.202	38.606	25.106	11.369	16.106	16.117	11.398	90.000	270845.976	1873	4828207	17
18	144.280	1871.331	44.054	33.159	44.065	33.179	38.369	25.106	11.369	16.106	16.117	11.398	90.000	269996.450	1862	4813063	18
19	144.280	1868.366	43.817	31.974	43.812	32.009	38.132	23.922	11.369	16.106	16.117	11.398	90.000	269568.657	1866	4805437	19
20	144.280	1848.759	43.343	30.553	43.337	30.590	37.659	22.500	11.369	16.106	16.117	11.398	90.000	266739.818	1840	4755009	20
21	144.280	1851.424	43.343	30.316	43.332	30.356	37.659	22.264	11.369	16.106	16.117	11.398	90.000	267124.304	1847	4761863	21
22	144.280	1859.435	42.159	27.711	42.130	27.759	36.474	19.658	11.369	16.106	16.117	11.398	90.000	268280.174	1854	4782468	22
23	144.280	1855.292	42.159	27.711	42.148	27.769	36.474	19.658	11.369	16.106	16.117	11.398	90.000	267682.297	1848	4771810	23
24	144.280	1870.087	42.159	27.711	42.148	27.767	36.474	19.658	11.369	16.106	16.117	11.398	90.000	269817.053	1870	4809865	24
25	144.280	1876.608	42.159	27.711	42.154	27.745	36.474	19.658	11.369	16.106	16.117	11.398	90.000	270757.793	1873	4826635	25
26	144.280	1880.819	42.159	27.711	42.154	27.730	36.474	19.658	11.369	16.106	16.117	11.398	90.000	271365.431	1879	4837467	26
27	144.280	1887.666	42.159	27.711	42.149	27.707	36.474	19.658	11.369	16.106	16.117	11.398	90.000	272353.236	1881	4855076	27
28	144.280	1881.970	42.159	27.711	42.146	27.719	36.474	19.658	11.369	16.106	16.117	11.398	90.000	271531.421	1873	4840426	28
29	144.280	1879.079	41.922	25.816	41.904	25.836	36.238	17.764	11.369	16.106	16.117	11.398	90.000	271114.343	1872	4832991	29
30	144.280	1872.777	41.922	25.343	41.904	25.368	36.238	17.290	11.369	16.106	16.117	11.398	90.000	270205.073	1864	4816782	30
31	144.280	1868.174	41.922	23.448	41.916	23.495	36.238	15.395	11.369	16.106	16.117	11.398	90.000	269541.001	1863	4804944	31
32	144.280	1866.804	41.685	23.448	41.677	23.494	36.001	15.395	11.369	16.106	16.117	11.398	90.000	269343.373	1860	4801421	32
33	144.280	1877.122	41.685	23.448	41.674	23.497	36.001	15.395	11.369	16.106	16.117	11.398	90.000	270831.952	1867	4827957	33
34	144.280	1865.529	41.685	23.448	41.668	23.509	36.001	15.395	11.369	16.106	16.117	11.398	90.000	269159.376	1859	4798141	34
35	144.280	1866.621	41.685	23.448	41.670	23.510	36.001	15.395	11.369	16.106	16.117	11.398	90.000	269316.951	1861	4800950	35
36	144.280	1859.479	41.685	23.448	41.664	23.514	36.001	15.395	11.369	16.106	16.117	11.398	90.000	268286.513	1856	4782581	36
37	144.280	1856.766	41.685	23.448	41.664	23.517	36.001	15.395	11.369	16.106	16.117	11.398	90.000	267894.959	1849	4775601	37
38	144.280	1862.460	41.685	23.685	41.678	23.752	36.001	15.632	11.369	16.106	16.117	11.398	90.000	268716.606	1855	4790248	38
39	144.280	1840.190	42.396	24.632	42.389	24.671	36.711	16.579	11.369	16.106	16.117	11.398	90.000	265503.449	1835	4732969	39
40	144.280	1846.196	42.396	24.869	42.377	24.910	36.711	16.816	11.369	16.106	16.117	11.398	90.000	266369.917	1835	4748415	40
41	144.280	1838.177	42.396	24.869	42.381	24.918	36.711	16.816	11.369	16.106	16.117	11.398	90.000	265212.925	1835	4727790	41
42	144.280	1843.136	42.396	24.869	42.379	24.900	36.711	16.816	11.369	16.106	16.117	11.398	90.000	265928.437	1839	4740545	42
43	144.280	1831.043	42.396	24.869	42.378	24.905	36.711	16.816	11.369	16.106	16.117	11.398	90.000	264183.720	1822	4709443	43
44	144.280	1843.079	42.396	24.869	42.390	24.903	36.711	16.816	11.369	16.106	16.117	11.398	90.000	265920.303	1836	4740400	44
45	144.280	1851.766	42.396	24.869	42.384	24.912	36.711	16.816	11.369	16.106	16.117	11.398	90.000	267173.613	1845	4762742	45
46	144.280	1831.673	42.396	24.869	42.378	24.891	36.711	16.816	11.369	16.106	16.117	11.398	90.000	264274.541	1821	4711062	46
47	144.280	1838.525	42.396	25.106	42.377	25.130	36.711	17.053	11.369	16.106	16.117	11.398	90.000	265263.243	1826	4728687	47
48	144.280	1838.791	42.632	25.343	42.631	25.382	36.948	17.290	11.369	16.106	16.117	11.398	90.000	265301.557	1833	4729370	48
49	144.280	1841.424	42.632	25.343	42.629	25.358	36.948	17.290	11.369	16.106	16.117	11.398	90.000	265681.443	1834	4736142	49
50	144.280	1844.453	42.632	25.343	42.635	25.377	36.948	17.290	11.369	16.106	16.117	11.398	90.000	266118.436	1837	4743932	50
51	144.280	1838.923	42.632	25.343	42.666	25.359	36.948	17.290	11.369	16.106	16.117	11.398	90.000	265320.574	1829	4729709	51
52	144.280	1841.657	42.632	25.816	42.629	25.802	36.948	17.764	11.369	16.106	16.117	11.398	90.000	265715.045	1829	4736741	52
53	144.280	1848.088	42.632	26.053	42.646	26.017	36.948	18.000	11.369	16.106	16.117	11.398	90.000	266642.995	1841	4753283	53
54	144.280	1851.791	42.632	26.053	42.650	26.032	36.948	18.000	11.369	16.106	16.117	11.398	90.000	267177.259	1853	4762807	54
55	144.280	1860.070	41.922	26.764	41.932	26.735	36.238	18.711	11.369	16.106	16.117	11.398	90.000	268371.668	1850	4784099	55
56	144.280	1852.577	41.211	27.001	41.226	26.964	35.527	18.948	11.369	16.106	16.117	11.398	90.000	267290.630	1847	4764828	56
57	144.280	1852.492	40.975	27.001	40.984	26.986	35.290	18.948	11.369	16.106	16.117	11.398	90.000	267278.401	1846	4764610	57
58	144.280	1850.058	39.317	27.237	39.306	27.207	33.632	19.185	11.369	16.106	16.117	11.398	90.000	266927.237	1846	4758350	58
59	144.280	1835.615	39.317	27.237	39.303	27.217	33.632	19.185	11.369	16.106	16.117	11.398	90.000	264843.416	1828	4721203	59
60	144.280	1840.119	37.185	27.711	37.159	27.723	31.501	19.658	11.369	16.106	16.117	11.398	90.000	265493.239	1831	4732787	60
61	144.280	1841.696	37.185	27.711	37.174	27.719	31.501	19.658	11.369	16.106	16.117	11.398	90.000	265720.767	1837	4736843	61
