## Supplementary Code 2 for "Engineering combinatorial and dynamic decoders using synthetic immediate-early genes": XY_19-V1-cell_3.txt

	Area	Mean	X	Y	XM	YM	BX	BY	Width	Height	Major	Minor	Angle	IntDen	Median	RawIntDen	Slice
1	249.630	2636.010	60.633	58.857	60.644	58.800	52.343	49.264	16.579	19.185	19.166	16.583	90.000	658026.700	2669	11730243.000	1
2	249.630	2691.525	62.291	59.093	62.188	59.020	54.001	49.501	16.579	19.185	19.166	16.583	90.000	671884.915	2710	11977285.000	2
3	249.630	2657.909	62.291	59.093	62.114	59.014	54.001	49.501	16.579	19.185	19.166	16.583	90.000	663493.425	2668	11827695.000	3
4	249.630	2660.521	62.291	59.093	62.132	58.968	54.001	49.501	16.579	19.185	19.166	16.583	90.000	664145.548	2677	11839320.000	4
5	249.630	2637.579	62.291	59.093	62.167	58.910	54.001	49.501	16.579	19.185	19.166	16.583	90.000	658418.479	2649	11737227.000	5
6	249.630	2674.951	60.870	60.278	60.771	60.138	52.580	50.685	16.579	19.185	19.166	16.583	90.000	667747.679	2693	11903533.000	6
7	249.630	2681.874	60.633	60.514	60.521	60.364	52.343	50.922	16.579	19.185	19.166	16.583	90.000	669475.735	2699	11934338.000	7
8	249.630	2677.566	60.633	60.514	60.504	60.367	52.343	50.922	16.579	19.185	19.166	16.583	90.000	668400.419	2687	11915169.000	8
9	249.630	2696.719	59.922	60.514	59.805	60.368	51.633	50.922	16.579	19.185	19.166	16.583	90.000	673181.476	2706	12000398.000	9
10	249.630	2723.733	59.449	60.751	59.334	60.625	51.159	51.159	16.579	19.185	19.166	16.583	90.000	679925.072	2738	12120612.000	10
11	249.630	2745.738	59.449	60.751	59.338	60.637	51.159	51.159	16.579	19.185	19.166	16.583	90.000	685418.275	2760	12218536.000	11
12	249.630	2739.487	58.501	61.699	58.394	61.621	50.212	52.106	16.579	19.185	19.166	16.583	90.000	683857.668	2757	12190716.000	12
13	249.630	2740.197	58.264	61.699	58.160	61.619	49.975	52.106	16.579	19.185	19.166	16.583	90.000	684034.933	2764	12193876.000	13
14	249.630	2763.477	58.264	62.409	58.143	62.327	49.975	52.817	16.579	19.185	19.166	16.583	90.000	689846.316	2784	12297472.000	14
15	249.630	2762.941	58.028	62.409	57.894	62.337	49.738	52.817	16.579	19.185	19.166	16.583	90.000	689712.582	2786	12295088.000	15
16	249.630	2756.406	57.791	62.409	57.669	62.320	49.501	52.817	16.579	19.185	19.166	16.583	90.000	688081.236	2776	12266007.000	16
17	249.630	2770.171	56.606	62.409	56.502	62.345	48.317	52.817	16.579	19.185	19.166	16.583	90.000	691517.321	2796	12327260.000	17
18	249.630	2777.235	56.606	62.409	56.510	62.364	48.317	52.817	16.579	19.185	19.166	16.583	90.000	693280.830	2801	12358697.000	18
19	249.630	2800.504	56.606	62.409	56.512	62.358	48.317	52.817	16.579	19.185	19.166	16.583	90.000	699089.464	2826	12462244.000	19
20	249.630	2789.944	56.606	62.409	56.511	62.346	48.317	52.817	16.579	19.185	19.166	16.583	90.000	696453.261	2821	12415250.000	20
21	249.630	2809.611	56.606	62.172	56.529	62.117	48.317	52.580	16.579	19.185	19.166	16.583	90.000	701362.891	2831	12502771.000	21
22	249.630	2815.430	56.606	62.172	56.526	62.119	48.317	52.580	16.579	19.185	19.166	16.583	90.000	702815.344	2848	12528663.000	22
23	249.630	2831.615	56.606	62.172	56.528	62.104	48.317	52.580	16.579	19.185	19.166	16.583	90.000	706855.701	2861	12600688.000	23
24	249.630	2834.728	56.606	62.172	56.501	62.101	48.317	52.580	16.579	19.185	19.166	16.583	90.000	707632.639	2867	12614538.000	24
25	249.630	2837.087	56.606	61.699	56.506	61.619	48.317	52.106	16.579	19.185	19.166	16.583	90.000	708221.597	2868	12625037.000	25
26	249.630	2827.799	56.843	61.462	56.741	61.386	48.554	51.870	16.579	19.185	19.166	16.583	90.000	705903.069	2851	12583706.000	26
27	249.630	2816.637	56.843	61.462	56.734	61.364	48.554	51.870	16.579	19.185	19.166	16.583	90.000	703116.751	2843	12534036.000	27
28	249.630	2793.934	56.843	61.225	56.719	61.128	48.554	51.633	16.579	19.185	19.166	16.583	90.000	697449.312	2823	12433006.000	28
29	249.630	2824.500	55.185	59.804	55.108	59.715	46.896	50.212	16.579	19.185	19.166	16.583	90.000	705079.459	2846	12569024.000	29
30	249.630	2807.844	55.185	59.804	55.099	59.716	46.896	50.212	16.579	19.185	19.166	16.583	90.000	700921.803	2833	12494908.000	30
31	249.630	2819.357	54.712	59.567	54.627	59.461	46.422	49.975	16.579	19.185	19.166	16.583	90.000	703795.688	2847	12546139.000	31
32	249.630	2819.930	54.712	59.567	54.620	59.494	46.422	49.975	16.579	19.185	19.166	16.583	90.000	703938.734	2842	12548689.000	32
33	249.630	2796.832	54.712	59.567	54.661	59.486	46.422	49.975	16.579	19.185	19.166	16.583	90.000	698172.846	2825	12445904.000	33
34	249.630	2790.626	54.712	59.567	54.634	59.492	46.422	49.975	16.579	19.185	19.166	16.583	90.000	696623.626	2815	12418287.000	34
35	249.630	2782.226	54.712	59.567	54.645	59.522	46.422	49.975	16.579	19.185	19.166	16.583	90.000	694526.679	2803	12380906.000	35
36	249.630	2739.633	54.475	59.567	54.402	59.515	46.185	49.975	16.579	19.185	19.166	16.583	90.000	683894.299	2758	12191369.000	36
37	249.630	2725.461	54.475	60.278	54.422	60.251	46.185	50.685	16.579	19.185	19.166	16.583	90.000	680356.399	2731	12128301.000	37
38	249.630	2720.865	54.238	60.514	54.203	60.507	45.948	50.922	16.579	19.185	19.166	16.583	90.000	679209.223	2742	12107851.000	38
39	249.630	2742.622	54.001	63.357	53.987	63.359	45.712	53.764	16.579	19.185	19.166	16.583	90.000	684640.215	2763	12204666.000	39
40	249.630	2743.486	53.764	64.304	53.751	64.309	45.475	54.712	16.579	19.185	19.166	16.583	90.000	684855.963	2772	12208512.000	40
41	249.630	2752.683	53.764	65.251	53.766	65.287	45.475	55.659	16.579	19.185	19.166	16.583	90.000	687151.884	2781	12249440.000	41
42	249.630	2743.253	53.764	65.488	53.775	65.509	45.475	55.896	16.579	19.185	19.166	16.583	90.000	684797.903	2776	12207477.000	42
43	249.630	2726.764	53.527	68.330	53.511	68.462	45.238	58.738	16.579	19.185	19.166	16.583	90.000	680681.815	2757	12134102.000	43
44	249.630	2734.113	53.527	67.383	53.513	67.480	45.238	57.791	16.579	19.185	19.166	16.583	90.000	682516.230	2766	12166803.000	44
45	249.630	2733.733	53.527	67.146	53.518	67.237	45.238	57.554	16.579	19.185	19.166	16.583	90.000	682421.258	2769	12165110.000	45
46	249.630	2719.604	53.527	67.146	53.536	67.226	45.238	57.554	16.579	19.185	19.166	16.583	90.000	678894.241	2739	12102236.000	46
47	249.630	2700.104	53.527	67.146	53.544	67.228	45.238	57.554	16.579	19.185	19.166	16.583	90.000	674026.459	2724	12015461.000	47
48	249.630	2708.917	53.527	67.146	53.526	67.229	45.238	57.554	16.579	19.185	19.166	16.583	90.000	676226.567	2732	12054681.000	48
49	249.630	2713.343	54.001	67.620	54.013	67.725	45.712	58.028	16.579	19.185	19.166	16.583	90.000	677331.502	2738	12074378.000	49
50	249.630	2704.526	54.001	67.620	53.995	67.721	45.712	58.028	16.579	19.185	19.166	16.583	90.000	675130.328	2726	12035139.000	50
51	249.630	2706.020	54.001	67.620	54.001	67.721	45.712	58.028	16.579	19.185	19.166	16.583	90.000	675503.258	2727	12041787.000	51
52	249.630	2717.637	54.001	67.857	53.989	67.954	45.712	58.264	16.579	19.185	19.166	16.583	90.000	678403.227	2751	12093483.000	52
53	249.630	2721.907	54.001	67.857	53.957	67.946	45.712	58.264	16.579	19.185	19.166	16.583	90.000	679469.343	2739	12112488.000	53
54	249.630	2730.940	54.001	67.857	53.976	67.962	45.712	58.264	16.579	19.185	19.166	16.583	90.000	681724.146	2750	12152683.000	54
55	249.630	2725.429	54.001	67.857	53.982	67.907	45.712	58.264	16.579	19.185	19.166	16.583	90.000	680348.433	2752	12128159.000	55
56	249.630	2717.815	54.001	67.857	53.978	67.925	45.712	58.264	16.579	19.185	19.166	16.583	90.000	678447.824	2742	12094278.000	56
57	249.630	2722.264	54.238	69.752	54.189	69.837	45.948	60.159	16.579	19.185	19.166	16.583	90.000	679558.368	2754	12114075.000	57
58	249.630	2743.974	54.238	74.488	54.190	74.566	45.948	64.896	16.579	19.185	19.166	16.583	90.000	684977.917	2767	12210686.000	58
59	249.630	2736.346	54.238	74.725	54.176	74.802	45.948	65.133	16.579	19.185	19.166	16.583	90.000	683073.606	2757	12176739.000	59
60	249.630	2723.950	54.238	74.725	54.200	74.809	45.948	65.133	16.579	19.185	19.166	16.583	90.000	679979.261	2749	12121578.000	60
61	249.630	2705.034	54.238	74.725	54.207	74.796	45.948	65.133	16.579	19.185	19.166	16.583	90.000	675257.218	2722	12037401.000	61
