## Supplementary Code 2 for "Engineering combinatorial and dynamic decoders using synthetic immediate-early genes": XY_19-V1-cell_4.txt

	Area	Mean	X	Y	XM	YM	BX	BY	Width	Height	Major	Minor	Angle	IntDen	Median	RawIntDen	Slice
1	121.281	2205.758	65.370	101.489	65.349	101.390	59.449	94.976	11.842	13.027	13.027	11.854	90.000	267516.195	2205	4768849.000	1
2	121.281	2233.643	65.844	100.305	65.798	100.233	59.922	93.791	11.842	13.027	13.027	11.854	90.000	270898.146	2236	4829137.000	2
3	121.281	2220.685	66.080	99.831	66.041	99.746	60.159	93.318	11.842	13.027	13.027	11.854	90.000	269326.600	2221	4801122.000	3
4	121.281	2227.768	66.080	99.831	66.027	99.750	60.159	93.318	11.842	13.027	13.027	11.854	90.000	270185.607	2223	4816435.000	4
5	121.281	2228.514	65.607	99.831	65.530	99.748	59.685	93.318	11.842	13.027	13.027	11.854	90.000	270276.035	2215	4818047.000	5
6	121.281	2235.749	65.133	99.831	65.087	99.765	59.212	93.318	11.842	13.027	13.027	11.854	90.000	271153.498	2231	4833689.000	6
7	121.281	2236.725	64.896	100.068	64.853	100.015	58.975	93.555	11.842	13.027	13.027	11.854	90.000	271271.918	2238	4835800.000	7
8	121.281	2234.430	64.186	101.015	64.149	100.942	58.264	94.502	11.842	13.027	13.027	11.854	90.000	270993.567	2218	4830838.000	8
9	121.281	2254.472	63.475	101.252	63.440	101.198	57.554	94.739	11.842	13.027	13.027	11.854	90.000	273424.288	2250	4874169.000	9
10	121.281	2249.289	63.238	101.252	63.205	101.195	57.317	94.739	11.842	13.027	13.027	11.854	90.000	272795.614	2241	4862962.000	10
11	121.281	2246.391	63.238	101.252	63.224	101.193	57.317	94.739	11.842	13.027	13.027	11.854	90.000	272444.168	2240	4856697.000	11
12	121.281	2262.846	63.001	101.489	62.987	101.441	57.080	94.976	11.842	13.027	13.027	11.854	90.000	274439.805	2256	4892272.000	12
13	121.281	2256.505	62.765	101.489	62.761	101.443	56.843	94.976	11.842	13.027	13.027	11.854	90.000	273670.833	2255	4878564.000	13
14	121.281	2291.569	62.291	101.963	62.307	101.923	56.370	95.449	11.842	13.027	13.027	11.854	90.000	277923.403	2289	4954372.000	14
15	121.281	2293.673	62.054	101.963	62.071	101.915	56.133	95.449	11.842	13.027	13.027	11.854	90.000	278178.643	2284	4958922.000	15
16	121.281	2281.293	61.817	102.200	61.822	102.152	55.896	95.686	11.842	13.027	13.027	11.854	90.000	276677.161	2280	4932156.000	16
17	121.281	2282.535	61.817	102.200	61.823	102.139	55.896	95.686	11.842	13.027	13.027	11.854	90.000	276827.781	2276	4934841.000	17
18	121.281	2287.143	61.817	102.200	61.831	102.115	55.896	95.686	11.842	13.027	13.027	11.854	90.000	277386.671	2285	4944804.000	18
19	121.281	2287.095	62.291	101.726	62.313	101.658	56.370	95.213	11.842	13.027	13.027	11.854	90.000	277380.837	2278	4944700.000	19
20	121.281	2289.677	62.528	101.252	62.547	101.171	56.606	94.739	11.842	13.027	13.027	11.854	90.000	277693.968	2285	4950282.000	20
21	121.281	2285.393	63.001	101.015	63.027	100.944	57.080	94.502	11.842	13.027	13.027	11.854	90.000	277174.402	2276	4941020.000	21
22	121.281	2287.112	63.238	100.542	63.263	100.467	57.317	94.028	11.842	13.027	13.027	11.854	90.000	277382.857	2284	4944736.000	22
23	121.281	2287.865	63.238	100.305	63.247	100.231	57.317	93.791	11.842	13.027	13.027	11.854	90.000	277474.182	2278	4946364.000	23
24	121.281	2290.474	63.238	99.831	63.266	99.757	57.317	93.318	11.842	13.027	13.027	11.854	90.000	277790.567	2284	4952004.000	24
25	121.281	2329.907	63.949	98.647	63.972	98.585	58.028	92.134	11.842	13.027	13.027	11.854	90.000	282573.138	2322	5037260.000	25
26	121.281	2335.510	63.949	98.410	63.975	98.329	58.028	91.897	11.842	13.027	13.027	11.854	90.000	283252.636	2330	5049373.000	26
27	121.281	2326.790	64.186	98.410	64.218	98.330	58.264	91.897	11.842	13.027	13.027	11.854	90.000	282194.991	2323	5030519.000	27
28	121.281	2348.377	64.186	97.936	64.218	97.841	58.264	91.423	11.842	13.027	13.027	11.854	90.000	284813.131	2341	5077191.000	28
29	121.281	2344.448	64.186	97.699	64.216	97.615	58.264	91.186	11.842	13.027	13.027	11.854	90.000	284336.591	2343	5068696.000	29
30	121.281	2339.247	64.186	97.226	64.203	97.134	58.264	90.712	11.842	13.027	13.027	11.854	90.000	283705.841	2337	5057452.000	30
31	121.281	2335.120	64.186	97.226	64.200	97.121	58.264	90.712	11.842	13.027	13.027	11.854	90.000	283205.291	2332	5048529.000	31
32	121.281	2363.867	64.422	96.278	64.418	96.215	58.501	89.765	11.842	13.027	13.027	11.854	90.000	286691.750	2374	5110680.000	32
33	121.281	2383.805	65.370	94.857	65.385	94.806	59.449	88.344	11.842	13.027	13.027	11.854	90.000	289109.850	2393	5153786.000	33
34	121.281	2376.878	65.607	94.857	65.611	94.802	59.685	88.344	11.842	13.027	13.027	11.854	90.000	288269.747	2375	5138810.000	34
35	121.281	2355.105	65.844	94.857	65.858	94.791	59.922	88.344	11.842	13.027	13.027	11.854	90.000	285629.056	2350	5091736.000	35
36	121.281	2359.581	65.844	94.620	65.857	94.552	59.922	88.107	11.842	13.027	13.027	11.854	90.000	286172.015	2365	5101415.000	36
37	121.281	2369.675	65.844	94.620	65.868	94.574	59.922	88.107	11.842	13.027	13.027	11.854	90.000	287396.211	2367	5123238.000	37
38	121.281	2366.015	65.844	94.620	65.847	94.553	59.922	88.107	11.842	13.027	13.027	11.854	90.000	286952.263	2365	5115324.000	38
39	121.281	2372.215	65.844	94.620	65.850	94.567	59.922	88.107	11.842	13.027	13.027	11.854	90.000	287704.181	2374	5128728.000	39
40	121.281	2350.473	65.844	94.620	65.844	94.560	59.922	88.107	11.842	13.027	13.027	11.854	90.000	285067.305	2359	5081722.000	40
41	121.281	2364.204	65.844	94.620	65.847	94.562	59.922	88.107	11.842	13.027	13.027	11.854	90.000	286732.701	2361	5111410.000	41
42	121.281	2378.179	65.844	93.910	65.820	93.862	59.922	87.397	11.842	13.027	13.027	11.854	90.000	288427.603	2375	5141624.000	42
43	121.281	2361.456	66.080	93.673	66.081	93.629	60.159	87.160	11.842	13.027	13.027	11.854	90.000	286399.319	2359	5105467.000	43
44	121.281	2371.569	66.317	93.673	66.295	93.613	60.396	87.160	11.842	13.027	13.027	11.854	90.000	287625.871	2375	5127332.000	44
45	121.281	2372.048	66.317	93.673	66.294	93.615	60.396	87.160	11.842	13.027	13.027	11.854	90.000	287683.987	2361	5128368.000	45
46	121.281	2371.698	66.791	93.436	66.814	93.387	60.870	86.923	11.842	13.027	13.027	11.854	90.000	287641.465	2367	5127610.000	46
47	121.281	2360.460	66.791	93.436	66.801	93.373	60.870	86.923	11.842	13.027	13.027	11.854	90.000	286278.599	2356	5103315.000	47
48	121.281	2375.493	66.791	93.436	66.788	93.402	60.870	86.923	11.842	13.027	13.027	11.854	90.000	288101.738	2368	5135815.000	48
49	121.281	2369.610	66.791	93.436	66.785	93.409	60.870	86.923	11.842	13.027	13.027	11.854	90.000	287388.302	2365	5123097.000	49
50	121.281	2366.655	66.791	93.436	66.759	93.405	60.870	86.923	11.842	13.027	13.027	11.854	90.000	287029.900	2365	5116708.000	50
51	121.281	2358.457	67.028	93.436	67.013	93.401	61.107	86.923	11.842	13.027	13.027	11.854	90.000	286035.644	2355	5098984.000	51
52	121.281	2353.125	67.501	93.436	67.476	93.428	61.580	86.923	11.842	13.027	13.027	11.854	90.000	285388.963	2349	5087456.000	52
53	121.281	2352.127	67.738	93.436	67.740	93.405	61.817	86.923	11.842	13.027	13.027	11.854	90.000	285267.962	2345	5085299.000	53
54	121.281	2351.441	67.738	93.436	67.724	93.393	61.817	86.923	11.842	13.027	13.027	11.854	90.000	285184.771	2345	5083816.000	54
55	121.281	2350.620	67.738	93.436	67.729	93.397	61.817	86.923	11.842	13.027	13.027	11.854	90.000	285085.144	2346	5082040.000	55
56	121.281	2338.812	67.738	93.436	67.739	93.388	61.817	86.923	11.842	13.027	13.027	11.854	90.000	283653.054	2336	5056511.000	56
57	121.281	2304.419	67.975	93.673	67.979	93.616	62.054	87.160	11.842	13.027	13.027	11.854	90.000	279481.879	2302	4982154.000	57
58	121.281	2299.418	67.975	93.910	67.996	93.852	62.054	87.397	11.842	13.027	13.027	11.854	90.000	278875.307	2299	4971341.000	58
59	121.281	2300.261	68.212	93.910	68.226	93.841	62.291	87.397	11.842	13.027	13.027	11.854	90.000	278977.571	2299	4973164.000	59
60	121.281	2303.791	68.686	93.910	68.670	93.870	62.765	87.397	11.842	13.027	13.027	11.854	90.000	279405.756	2301	4980797.000	60
61	121.281	2314.935	68.923	93.910	68.898	93.850	63.001	87.397	11.842	13.027	13.027	11.854	90.000	280757.291	2313	5004890.000	61
