## Supplementary Code 2 for "Engineering combinatorial and dynamic decoders using synthetic immediate-early genes": XY_19-V1-cell_5.txt

	Area	Mean	X	Y	XM	YM	BX	BY	Width	Height	Major	Minor	Angle	IntDen	Median	RawIntDen	Slice
1	209.128	2248.547	95.449	63.475	95.558	63.476	87.633	54.949	15.632	17.053	17.027	15.638	90.000	470234.482	2258	8382585.000	1
2	209.128	2268.587	95.449	63.475	95.542	63.485	87.633	54.949	15.632	17.053	17.027	15.638	90.000	474425.403	2280	8457294.000	2
3	209.128	2291.402	95.449	63.475	95.572	63.503	87.633	54.949	15.632	17.053	17.027	15.638	90.000	479196.474	2301	8542345.000	3
4	209.128	2275.811	96.397	63.475	96.488	63.523	88.581	54.949	15.632	17.053	17.027	15.638	90.000	475935.972	2287	8484222.000	4
5	209.128	2290.303	96.397	63.475	96.456	63.487	88.581	54.949	15.632	17.053	17.027	15.638	90.000	478966.703	2300	8538249.000	5
6	209.128	2282.927	95.923	63.475	95.968	63.482	88.107	54.949	15.632	17.053	17.027	15.638	90.000	477424.215	2295	8510752.000	6
7	209.128	2281.940	95.923	63.475	95.974	63.502	88.107	54.949	15.632	17.053	17.027	15.638	90.000	477217.835	2297	8507073.000	7
8	209.128	2284.658	95.923	63.475	95.995	63.503	88.107	54.949	15.632	17.053	17.027	15.638	90.000	477786.262	2302	8517206.000	8
9	209.128	2294.050	95.923	63.475	95.998	63.516	88.107	54.949	15.632	17.053	17.027	15.638	90.000	479750.316	2309	8552218.000	9
10	209.128	2297.045	95.923	63.475	95.978	63.549	88.107	54.949	15.632	17.053	17.027	15.638	90.000	480376.635	2309	8563383.000	10
11	209.128	2303.511	95.923	63.475	95.984	63.552	88.107	54.949	15.632	17.053	17.027	15.638	90.000	481728.899	2324	8587489.000	11
12	209.128	2308.626	95.686	63.001	95.719	63.062	87.870	54.475	15.632	17.053	17.027	15.638	90.000	482798.661	2329	8606559.000	12
13	209.128	2303.880	95.686	62.291	95.717	62.350	87.870	53.764	15.632	17.053	17.027	15.638	90.000	481805.976	2320	8588863.000	13
14	209.128	2314.924	95.686	61.580	95.717	61.591	87.870	53.054	15.632	17.053	17.027	15.638	90.000	484115.641	2329	8630036.000	14
15	209.128	2311.470	95.686	61.580	95.709	61.555	87.870	53.054	15.632	17.053	17.027	15.638	90.000	483393.285	2326	8617159.000	15
16	209.128	2290.774	95.686	61.580	95.708	61.571	87.870	53.054	15.632	17.053	17.027	15.638	90.000	479065.321	2308	8540007.000	16
17	209.128	2299.889	95.686	61.817	95.704	61.856	87.870	53.291	15.632	17.053	17.027	15.638	90.000	480971.371	2310	8573985.000	17
18	209.128	2285.634	95.686	62.528	95.692	62.549	87.870	54.001	15.632	17.053	17.027	15.638	90.000	477990.285	2299	8520843.000	18
19	209.128	2309.765	95.449	62.528	95.464	62.545	87.633	54.001	15.632	17.053	17.027	15.638	90.000	483036.791	2322	8610804.000	19
20	209.128	2301.740	95.213	62.528	95.232	62.549	87.397	54.001	15.632	17.053	17.027	15.638	90.000	481358.549	2313	8580887.000	20
21	209.128	2322.991	94.976	62.528	94.996	62.541	87.160	54.001	15.632	17.053	17.027	15.638	90.000	485802.802	2335	8660112.000	21
22	209.128	2336.890	94.739	62.528	94.742	62.536	86.923	54.001	15.632	17.053	17.027	15.638	90.000	488709.391	2358	8711926.000	22
23	209.128	2337.325	94.502	62.528	94.485	62.529	86.686	54.001	15.632	17.053	17.027	15.638	90.000	488800.380	2360	8713548.000	23
24	209.128	2352.922	94.265	62.528	94.252	62.516	86.449	54.001	15.632	17.053	17.027	15.638	90.000	492062.173	2374	8771694.000	24
25	209.128	2345.441	94.265	62.765	94.250	62.742	86.449	54.238	15.632	17.053	17.027	15.638	90.000	490497.639	2367	8743804.000	25
26	209.128	2359.455	94.028	62.765	94.023	62.706	86.212	54.238	15.632	17.053	17.027	15.638	90.000	493428.293	2382	8796047.000	26
27	209.128	2344.851	94.028	62.765	94.017	62.735	86.212	54.238	15.632	17.053	17.027	15.638	90.000	490374.226	2363	8741604.000	27
28	209.128	2329.674	94.028	63.001	94.041	62.989	86.212	54.475	15.632	17.053	17.027	15.638	90.000	487200.225	2344	8685023.000	28
29	209.128	2335.011	95.213	63.238	95.248	63.212	87.397	54.712	15.632	17.053	17.027	15.638	90.000	488316.491	2358	8704922.000	29
30	209.128	2308.257	95.449	63.238	95.471	63.205	87.633	54.712	15.632	17.053	17.027	15.638	90.000	482721.360	2331	8605181.000	30
31	209.128	2297.090	95.449	63.238	95.492	63.209	87.633	54.712	15.632	17.053	17.027	15.638	90.000	480386.003	2311	8563550.000	31
32	209.128	2293.991	95.686	63.238	95.749	63.174	87.870	54.712	15.632	17.053	17.027	15.638	90.000	479738.031	2296	8551999.000	32
33	209.128	2252.389	96.397	63.475	96.511	63.416	88.581	54.949	15.632	17.053	17.027	15.638	90.000	471037.898	2258	8396907.000	33
34	209.128	2269.025	97.581	63.475	97.675	63.421	89.765	54.949	15.632	17.053	17.027	15.638	90.000	474517.009	2279	8458927.000	34
35	209.128	2264.560	98.528	63.475	98.617	63.408	90.712	54.949	15.632	17.053	17.027	15.638	90.000	473583.056	2280	8442278.000	35
36	209.128	2260.509	99.239	63.001	99.317	62.934	91.423	54.475	15.632	17.053	17.027	15.638	90.000	472735.998	2269	8427178.000	36
37	209.128	2269.262	99.476	62.291	99.568	62.182	91.660	53.764	15.632	17.053	17.027	15.638	90.000	474566.486	2275	8459809.000	37
38	209.128	2245.092	99.950	61.817	100.069	61.691	92.134	53.291	15.632	17.053	17.027	15.638	90.000	469511.846	2239	8369703.000	38
39	209.128	2264.016	100.660	61.343	100.763	61.219	92.844	52.817	15.632	17.053	17.027	15.638	90.000	473469.293	2270	8440250.000	39
40	209.128	2243.620	100.897	61.107	101.021	60.972	93.081	52.580	15.632	17.053	17.027	15.638	90.000	469204.044	2239	8364216.000	40
41	209.128	2266.723	101.134	61.107	101.217	60.985	93.318	52.580	15.632	17.053	17.027	15.638	90.000	474035.588	2267	8450345.000	41
42	209.128	2283.683	101.134	61.107	101.198	60.999	93.318	52.580	15.632	17.053	17.027	15.638	90.000	477582.407	2287	8513572.000	42
43	209.128	2264.265	101.371	61.107	101.414	60.999	93.555	52.580	15.632	17.053	17.027	15.638	90.000	473521.462	2267	8441180.000	43
44	209.128	2300.885	101.371	60.159	101.403	60.072	93.555	51.633	15.632	17.053	17.027	15.638	90.000	481179.770	2319	8577700.000	44
45	209.128	2333.155	101.371	58.975	101.427	58.864	93.555	50.448	15.632	17.053	17.027	15.638	90.000	487928.246	2358	8698001.000	45
46	209.128	2334.605	101.371	58.501	101.457	58.370	93.555	49.975	15.632	17.053	17.027	15.638	90.000	488231.560	2344	8703408.000	46
47	209.128	2332.914	101.371	58.501	101.452	58.375	93.555	49.975	15.632	17.053	17.027	15.638	90.000	487877.871	2345	8697103.000	47
48	209.128	2344.848	101.371	58.501	101.428	58.379	93.555	49.975	15.632	17.053	17.027	15.638	90.000	490373.721	2361	8741595.000	48
49	209.128	2324.072	101.371	58.501	101.413	58.398	93.555	49.975	15.632	17.053	17.027	15.638	90.000	486028.815	2342	8664141.000	49
50	209.128	2338.124	100.897	58.501	100.932	58.434	93.081	49.975	15.632	17.053	17.027	15.638	90.000	488967.492	2358	8716527.000	50
51	209.128	2325.893	100.660	58.501	100.688	58.431	92.844	49.975	15.632	17.053	17.027	15.638	90.000	486409.543	2347	8670928.000	51
52	209.128	2315.501	100.660	58.501	100.649	58.445	92.844	49.975	15.632	17.053	17.027	15.638	90.000	484236.361	2333	8632188.000	52
53	209.128	2279.323	100.660	58.501	100.594	58.467	92.844	49.975	15.632	17.053	17.027	15.638	90.000	476670.445	2284	8497315.000	53
54	209.128	2252.375	100.660	58.501	100.483	58.567	92.844	49.975	15.632	17.053	17.027	15.638	90.000	471034.869	2255	8396853.000	54
55	209.128	2255.867	99.713	59.449	99.611	59.457	91.897	50.922	15.632	17.053	17.027	15.638	90.000	471765.302	2265	8409874.000	55
56	209.128	2337.902	97.818	60.633	97.785	60.612	90.002	52.106	15.632	17.053	17.027	15.638	90.000	488921.044	2350	8715699.000	56
57	209.128	2327.748	97.107	61.107	97.051	61.099	89.291	52.580	15.632	17.053	17.027	15.638	90.000	486797.507	2352	8677844.000	57
58	209.128	2341.909	96.871	61.343	96.819	61.344	89.055	52.817	15.632	17.053	17.027	15.638	90.000	489758.959	2362	8730636.000	58
59	209.128	2347.917	96.634	61.580	96.596	61.561	88.818	53.054	15.632	17.053	17.027	15.638	90.000	491015.522	2368	8753036.000	59
60	209.128	2352.022	96.397	61.580	96.360	61.555	88.581	53.054	15.632	17.053	17.027	15.638	90.000	491873.912	2376	8768338.000	60
61	209.128	2343.616	95.923	61.580	95.877	61.582	88.107	53.054	15.632	17.053	17.027	15.638	90.000	490116.069	2366	8737002.000	61
