## Supplementary Code 2 for "Engineering combinatorial and dynamic decoders using synthetic immediate-early genes": XY_19-V1-cell_6.txt

	Area	Mean	X	Y	XM	YM	BX	BY	Width	Height	Major	Minor	Angle	IntDen	Median	RawIntDen	Slice
1	168.514	1905.622	103.739	113.687	103.707	113.617	95.923	106.818	15.632	13.737	15.638	13.720	0.000	321124.233	1905	5724487	1
2	168.514	1920.242	103.739	113.687	103.683	113.651	95.923	106.818	15.632	13.737	15.638	13.720	0.000	323587.940	1925	5768406	2
3	168.514	1898.545	103.739	113.687	103.642	113.625	95.923	106.818	15.632	13.737	15.638	13.720	0.000	319931.676	1899	5703228	3
4	168.514	1899.940	103.029	113.687	102.943	113.623	95.213	106.818	15.632	13.737	15.638	13.720	0.000	320166.833	1896	5707420	4
5	168.514	1895.824	102.555	113.687	102.448	113.661	94.739	106.818	15.632	13.737	15.638	13.720	0.000	319473.198	1891	5695055	5
6	168.514	1891.016	102.081	113.687	101.980	113.676	94.265	106.818	15.632	13.737	15.638	13.720	0.000	318662.939	1895	5680611	6
7	168.514	1903.637	101.371	113.924	101.277	113.928	93.555	107.055	15.632	13.737	15.638	13.720	0.000	320789.841	1898	5718526	7
8	168.514	1905.799	101.134	114.397	101.038	114.372	93.318	107.529	15.632	13.737	15.638	13.720	0.000	321154.189	1903	5725021	8
9	165.261	1884.010	100.423	114.981	100.303	114.955	92.607	108.239	15.632	13.027	15.758	13.353	0.000	311352.599	1878	5550294	9
10	161.446	1883.756	99.950	115.312	99.849	115.276	92.134	108.713	15.632	12.553	15.859	12.962	0.000	304124.945	1886	5421451	10
11	156.958	1892.924	99.476	115.622	99.374	115.585	91.660	109.187	15.632	12.079	15.950	12.529	5.956E-14	297110.066	1893	5296401	11
12	154.490	1893.194	99.002	115.771	98.915	115.736	91.186	109.423	15.632	11.842	15.990	12.302	0.000	292479.572	1892	5213856	12
13	154.490	1891.699	98.765	115.771	98.652	115.749	90.949	109.423	15.632	11.842	15.990	12.302	0.000	292248.567	1891	5209738	13
14	154.490	1922.828	98.528	115.771	98.442	115.753	90.712	109.423	15.632	11.842	15.990	12.302	0.000	297057.728	1919	5295468	14
15	154.490	1924.161	98.292	115.771	98.232	115.745	90.476	109.423	15.632	11.842	15.990	12.302	0.000	297263.658	1923	5299139	15
16	154.490	1920.704	98.292	115.771	98.231	115.752	90.476	109.423	15.632	11.842	15.990	12.302	0.000	296729.563	1920	5289618	16
17	154.490	1929.160	98.292	115.771	98.205	115.743	90.476	109.423	15.632	11.842	15.990	12.302	0.000	298035.940	1924	5312906	17
18	159.314	1932.016	98.292	115.470	98.249	115.440	90.476	108.950	15.632	12.316	15.906	12.752	0.000	307797.814	1934	5486925	18
19	159.314	1934.256	98.292	115.470	98.262	115.424	90.476	108.950	15.632	12.316	15.906	12.752	0.000	308154.644	1941	5493286	19
20	159.314	1922.141	98.292	115.470	98.237	115.428	90.476	108.950	15.632	12.316	15.906	12.752	0.000	306224.641	1920	5458881	20
21	159.314	1938.973	98.292	115.470	98.223	115.435	90.476	108.950	15.632	12.316	15.906	12.752	0.000	308906.114	1938	5506682	21
22	159.314	1944.511	98.292	115.470	98.260	115.447	90.476	108.950	15.632	12.316	15.906	12.752	0.000	309788.514	1941	5522412	22
23	159.314	1943.182	98.292	115.470	98.287	115.444	90.476	108.950	15.632	12.316	15.906	12.752	0.000	309576.749	1945	5518637	23
24	159.314	1951.301	98.292	115.470	98.290	115.438	90.476	108.950	15.632	12.316	15.906	12.752	0.000	310870.224	1947	5541695	24
25	159.314	1950.295	98.292	115.470	98.270	115.440	90.476	108.950	15.632	12.316	15.906	12.752	0.000	310709.956	1947	5538838	25
26	159.314	1967.706	99.002	115.470	98.979	115.424	91.186	108.950	15.632	12.316	15.906	12.752	0.000	313483.821	1968	5588286	26
27	159.314	1959.085	99.239	115.470	99.196	115.430	91.423	108.950	15.632	12.316	15.906	12.752	0.000	312110.240	1960	5563800	27
28	159.314	1955.905	99.239	115.470	99.211	115.431	91.423	108.950	15.632	12.316	15.906	12.752	0.000	311603.687	1952	5554770	28
29	159.314	1952.429	99.239	115.470	99.207	115.446	91.423	108.950	15.632	12.316	15.906	12.752	0.000	311049.846	1954	5544897	29
30	159.314	1954.483	99.239	115.470	99.209	115.444	91.423	108.950	15.632	12.316	15.906	12.752	0.000	311377.225	1955	5550733	30
31	161.446	1952.495	99.239	115.312	99.190	115.272	91.423	108.713	15.632	12.553	15.859	12.962	0.000	315222.591	1953	5619282	31
32	161.446	1946.335	99.239	115.312	99.201	115.276	91.423	108.713	15.632	12.553	15.859	12.962	0.000	314227.942	1946	5601551	32
33	161.446	1950.767	99.239	115.312	99.223	115.276	91.423	108.713	15.632	12.553	15.859	12.962	0.000	314943.566	1950	5614308	33
34	161.446	1954.177	99.239	115.312	99.205	115.285	91.423	108.713	15.632	12.553	15.859	12.962	0.000	315493.986	1956	5624120	34
35	161.446	1952.395	99.239	115.312	99.211	115.266	91.423	108.713	15.632	12.553	15.859	12.962	0.000	315206.379	1960	5618993	35
36	161.446	1936.411	99.239	115.312	99.215	115.285	91.423	108.713	15.632	12.553	15.859	12.962	0.000	312625.767	1934	5572990	36
37	161.446	1933.958	99.239	115.312	99.189	115.272	91.423	108.713	15.632	12.553	15.859	12.962	0.000	312229.838	1932	5565932	37
38	161.446	1934.606	99.239	115.312	99.195	115.282	91.423	108.713	15.632	12.553	15.859	12.962	0.000	312334.458	1931	5567797	38
39	161.446	1927.811	99.239	115.312	99.174	115.271	91.423	108.713	15.632	12.553	15.859	12.962	0.000	311237.377	1924	5548240	39
40	161.446	1918.985	99.239	115.312	99.176	115.255	91.423	108.713	15.632	12.553	15.859	12.962	0.000	309812.467	1914	5522839	40
41	161.446	1913.023	99.239	115.312	99.166	115.266	91.423	108.713	15.632	12.553	15.859	12.962	0.000	308849.962	1909	5505681	41
42	161.446	1908.658	99.239	115.312	99.163	115.252	91.423	108.713	15.632	12.553	15.859	12.962	0.000	308145.164	1904	5493117	42
43	163.465	1903.886	99.239	115.150	99.197	115.090	91.423	108.476	15.632	12.790	15.809	13.165	0.000	311219.706	1896	5547925	43
44	168.514	1913.269	99.239	114.397	99.213	114.331	91.423	107.529	15.632	13.737	15.638	13.720	0.000	322412.940	1909	5747460	44
45	168.514	1930.389	99.239	113.687	99.209	113.657	91.423	106.818	15.632	13.737	15.638	13.720	0.000	325297.876	1927	5798888	45
46	168.514	1908.156	99.713	113.213	99.666	113.139	91.897	106.344	15.632	13.737	15.638	13.720	0.000	321551.297	1900	5732100	46
47	168.514	1916.284	99.713	112.739	99.676	112.693	91.897	105.871	15.632	13.737	15.638	13.720	0.000	322921.007	1916	5756517	47
48	168.514	1922.758	99.950	112.739	99.925	112.700	92.134	105.871	15.632	13.737	15.638	13.720	0.000	324011.974	1918	5775965	48
49	168.514	1930.359	99.950	112.502	99.919	112.454	92.134	105.634	15.632	13.737	15.638	13.720	0.000	325292.771	1921	5798797	49
50	168.514	1929.322	100.186	111.792	100.178	111.741	92.370	104.923	15.632	13.737	15.638	13.720	0.000	325118.030	1932	5795682	50
51	168.514	1937.349	100.423	111.555	100.399	111.524	92.607	104.686	15.632	13.737	15.638	13.720	0.000	326470.800	1935	5819797	51
52	168.514	1933.495	100.423	111.318	100.381	111.309	92.607	104.450	15.632	13.737	15.638	13.720	0.000	325821.370	1930	5808220	52
53	168.514	1924.243	100.423	111.081	100.385	111.065	92.607	104.213	15.632	13.737	15.638	13.720	0.000	324262.165	1926	5780425	53
54	168.514	1933.417	100.423	111.081	100.378	111.071	92.607	104.213	15.632	13.737	15.638	13.720	0.000	325808.131	1930	5807984	54
55	168.514	1922.175	100.423	111.555	100.348	111.538	92.607	104.686	15.632	13.737	15.638	13.720	0.000	323913.693	1919	5774213	55
56	168.514	1922.873	100.423	112.266	100.333	112.224	92.607	105.397	15.632	13.737	15.638	13.720	0.000	324031.327	1913	5776310	56
57	168.514	1914.226	100.186	112.266	100.111	112.232	92.370	105.397	15.632	13.737	15.638	13.720	0.000	322574.218	1912	5750335	57
58	168.514	1915.290	100.186	112.266	100.139	112.224	92.370	105.397	15.632	13.737	15.638	13.720	0.000	322753.503	1914	5753531	58
59	168.514	1921.822	99.950	112.266	99.878	112.218	92.134	105.397	15.632	13.737	15.638	13.720	0.000	323854.174	1917	5773152	59
60	168.514	1909.743	99.950	112.266	99.856	112.229	92.134	105.397	15.632	13.737	15.638	13.720	0.000	321818.765	1901	5736868	60
61	168.514	1920.172	99.950	112.266	99.878	112.232	92.134	105.397	15.632	13.737	15.638	13.720	0.000	323576.215	1910	5768197	61
