## Supplementary Code 2 for "Engineering combinatorial and dynamic decoders using synthetic immediate-early genes": XY_20-V1-cell_1.txt

	Area	Mean	X	Y	XM	YM	BX	BY	Width	Height	Major	Minor	Angle	IntDen	Median	RawIntDen	Slice
1	85.491	2055.543	12.316	7.105	12.295	7.083	6.869	2.132	10.895	9.948	10.887	9.998	0.000	175730.889	2045	3132648.000	1
2	85.491	2062.770	12.316	7.105	12.304	7.102	6.869	2.132	10.895	9.948	10.887	9.998	0.000	176348.736	2056	3143662.000	2
3	85.491	2051.765	12.316	6.869	12.256	6.836	6.869	1.895	10.895	9.948	10.887	9.998	0.000	175407.884	2045	3126890.000	3
4	85.491	2071.791	12.316	6.869	12.282	6.857	6.869	1.895	10.895	9.948	10.887	9.998	0.000	177119.896	2065	3157409.000	4
5	85.491	2064.316	12.316	6.869	12.266	6.837	6.869	1.895	10.895	9.948	10.887	9.998	0.000	176480.844	2056	3146017.000	5
6	85.491	2037.253	12.316	7.816	12.246	7.777	6.869	2.842	10.895	9.948	10.887	9.998	0.000	174167.196	2036	3104773.000	6
7	85.491	1982.512	11.132	10.895	11.114	10.844	5.684	5.921	10.895	9.948	10.887	9.998	0.000	169487.394	1978	3021349.000	7
8	85.491	1982.851	10.895	10.895	10.844	10.831	5.447	5.921	10.895	9.948	10.887	9.998	0.000	169516.339	1972	3021865.000	8
9	85.491	1977.501	10.184	10.658	10.138	10.580	4.737	5.684	10.895	9.948	10.887	9.998	0.000	169058.928	1971	3013711.000	9
10	85.491	1979.861	9.711	10.421	9.678	10.335	4.263	5.447	10.895	9.948	10.887	9.998	0.000	169260.707	1970	3017308.000	10
11	85.491	1958.841	9.474	10.421	9.433	10.350	4.026	5.447	10.895	9.948	10.887	9.998	0.000	167463.653	1954	2985273.000	11
12	85.491	1961.043	9.237	9.948	9.200	9.871	3.790	4.974	10.895	9.948	10.887	9.998	0.000	167651.969	1955	2988630.000	12
13	85.491	1973.566	8.526	9.711	8.504	9.636	3.079	4.737	10.895	9.948	10.887	9.998	0.000	168722.573	1965	3007715.000	13
14	85.491	2022.093	8.053	9.000	8.067	8.931	2.605	4.026	10.895	9.948	10.887	9.998	0.000	172871.140	2009	3081669.000	14
15	85.491	2018.768	7.579	8.763	7.619	8.715	2.132	3.790	10.895	9.948	10.887	9.998	0.000	172586.899	2010	3076602.000	15
16	85.491	2013.186	7.579	8.763	7.582	8.727	2.132	3.790	10.895	9.948	10.887	9.998	0.000	172109.741	2007	3068096.000	16
17	85.491	2030.811	7.579	8.763	7.573	8.727	2.132	3.790	10.895	9.948	10.887	9.998	0.000	173616.496	2034	3094956.000	17
18	85.491	2009.680	7.579	8.763	7.531	8.768	2.132	3.790	10.895	9.948	10.887	9.998	0.000	171810.017	2005	3062753.000	18
19	85.491	1991.577	7.579	8.763	7.456	8.769	2.132	3.790	10.895	9.948	10.887	9.998	0.000	170262.368	1996	3035164.000	19
20	85.491	1939.848	7.579	8.763	7.429	8.763	2.132	3.790	10.895	9.948	10.887	9.998	0.000	165839.937	1946	2956328.000	20
21	84.257	2000.537	5.050	8.763	5.007	8.772	0.000	3.790	10.421	9.948	10.667	10.057	0.000	168559.388	1994	3004806.000	21
22	84.257	1975.918	5.050	8.763	4.976	8.790	0.000	3.790	10.421	9.948	10.667	10.057	0.000	166485.104	1981	2967829.000	22
23	71.804	1990.258	3.850	9.000	3.818	9.041	0.000	4.026	8.526	9.948	10.288	8.887	90.000	142907.761	1994	2547530.000	23
24	69.784	1973.667	3.721	9.237	3.664	9.280	0.000	4.263	8.290	9.948	10.290	8.635	90.000	137730.718	1963	2455242.000	24
25	61.257	1993.867	3.225	9.948	3.193	9.971	0.000	4.974	7.342	9.948	10.231	7.624	90.000	122139.286	1994	2177303.000	25
26	50.992	2025.040	2.763	10.303	2.740	10.276	0.000	5.447	6.395	9.711	9.787	6.634	90.000	103260.426	2017	1840761.000	26
27	50.992	1996.388	2.763	7.224	2.734	7.306	0.000	2.368	6.395	9.711	9.787	6.634	90.000	101799.446	1996	1814717.000	27
28	50.992	2022.853	2.763	7.224	2.745	7.293	0.000	2.368	6.395	9.711	9.787	6.634	90.000	103148.906	2016	1838773.000	28
29	50.992	2039.809	2.763	7.224	2.746	7.247	0.000	2.368	6.395	9.711	9.787	6.634	90.000	104013.523	2031	1854186.000	29
30	50.992	2058.945	2.763	7.461	2.757	7.417	0.000	2.605	6.395	9.711	9.787	6.634	90.000	104989.323	2045	1871581.000	30
31	50.992	2029.861	2.763	7.934	2.745	7.862	0.000	3.079	6.395	9.711	9.787	6.634	90.000	103506.297	2031	1845144.000	31
32	53.292	2023.760	2.876	7.934	2.846	7.852	0.000	3.079	6.632	9.711	9.851	6.888	90.000	107849.744	2022	1922572.000	32
33	53.292	1994.433	2.876	7.698	2.851	7.607	0.000	2.842	6.632	9.711	9.851	6.888	90.000	106286.837	1987	1894711.000	33
34	53.292	1999.659	2.876	7.461	2.869	7.359	0.000	2.605	6.632	9.711	9.851	6.888	90.000	106565.357	1998	1899676.000	34
35	53.292	1995.196	2.876	6.987	2.884	6.918	0.000	2.132	6.632	9.711	9.851	6.888	90.000	106327.507	1985	1895436.000	35
36	53.292	2025.231	2.876	6.513	2.906	6.428	0.000	1.658	6.632	9.711	9.851	6.888	90.000	107928.111	2031	1923969.000	36
37	55.480	2015.655	2.995	6.276	2.992	6.198	0.000	1.421	6.869	9.711	9.894	7.140	90.000	111827.610	2005	1993483.000	37
38	55.480	2027.430	2.995	5.803	2.997	5.744	0.000	0.947	6.869	9.711	9.894	7.140	90.000	112480.855	2023	2005128.000	38
39	55.480	2029.930	2.995	5.566	3.002	5.527	0.000	0.711	6.869	9.711	9.894	7.140	90.000	112619.582	2024	2007601.000	39
40	55.480	2041.664	2.995	5.566	2.972	5.526	0.000	0.711	6.869	9.711	9.894	7.140	90.000	113270.583	2032	2019206.000	40
41	55.480	2019.971	2.995	5.566	2.977	5.525	0.000	0.711	6.869	9.711	9.894	7.140	90.000	112067.030	2017	1997751.000	41
42	55.480	2040.926	2.995	5.329	2.983	5.284	0.000	0.474	6.869	9.711	9.894	7.140	90.000	113229.632	2023	2018476.000	42
43	55.480	2008.539	2.995	5.329	2.965	5.267	0.000	0.474	6.869	9.711	9.894	7.140	90.000	111432.802	2011	1986445.000	43
44	55.480	2015.817	2.995	5.329	2.968	5.258	0.000	0.474	6.869	9.711	9.894	7.140	90.000	111836.585	2020	1993643.000	44
45	55.480	2024.574	2.995	5.329	2.963	5.238	0.000	0.474	6.869	9.711	9.894	7.140	90.000	112322.438	2011	2002304.000	45
46	55.480	1973.048	2.995	5.329	2.948	5.215	0.000	0.474	6.869	9.711	9.894	7.140	90.000	109463.756	1979	1951344.000	46
47	55.480	1961.317	2.995	5.329	2.921	5.189	0.000	0.474	6.869	9.711	9.894	7.140	90.000	108812.979	1963	1939743.000	47
48	55.480	1985.088	2.995	5.329	2.937	5.209	0.000	0.474	6.869	9.711	9.894	7.140	90.000	110131.754	1977	1963252.000	48
49	55.480	2033.613	2.995	4.855	2.971	4.769	0.000	0.000	6.869	9.711	9.894	7.140	90.000	112823.886	2027	2011243.000	49
50	54.077	2044.775	3.030	4.501	2.989	4.429	0.000	0.000	6.869	9.237	9.613	7.162	86.402	110575.534	2034	1971163.000	50
51	53.123	2022.390	3.048	4.343	3.034	4.263	0.000	0.000	6.869	9.000	9.435	7.169	84.045	107436.369	2011	1915203.000	51
52	51.048	2017.289	2.930	4.341	2.911	4.253	0.000	0.000	6.632	9.000	9.402	6.913	84.379	102978.372	2008	1835733.000	52
53	50.038	2021.320	2.947	4.189	2.940	4.118	0.000	0.000	6.632	8.763	9.215	6.914	82.002	101143.116	2009	1803017.000	53
54	50.038	2038.517	2.947	4.189	2.945	4.127	0.000	0.000	6.632	8.763	9.215	6.914	82.002	102003.638	2044	1818357.000	54
55	48.972	1999.538	2.962	4.041	2.988	3.982	0.000	0.000	6.632	8.526	9.030	6.905	79.257	97922.049	1994	1745597.000	55
56	45.831	1980.984	2.859	3.891	2.900	3.830	0.000	0.000	6.395	8.290	8.786	6.641	77.684	90790.321	1984	1618464.000	56
57	44.653	1984.186	2.869	3.753	2.931	3.714	0.000	0.000	6.395	8.053	8.591	6.618	74.654	88599.637	1987	1579412.000	57
58	45.270	1958.825	2.991	3.632	3.071	3.586	0.000	0.000	6.632	7.816	8.460	6.813	68.770	88675.928	1953	1580772.000	58
59	48.860	1988.873	3.227	3.643	3.306	3.591	0.000	0.000	7.105	7.816	8.563	7.265	62.412	97176.582	1982	1732308.000	59
60	55.928	1972.305	3.707	3.654	3.778	3.606	0.000	0.000	8.053	7.816	8.937	7.968	37.638	110307.673	1963	1966388.000	60
61	67.765	1954.509	5.684	3.296	5.739	3.248	0.237	0.000	10.895	7.342	11.259	7.663	0.000	132446.699	1955	2361047.000	61
