## Supplementary Code 2 for "Engineering combinatorial and dynamic decoders using synthetic immediate-early genes": XY_20-V1-cell_2.txt

	Area	Mean	X	Y	XM	YM	BX	BY	Width	Height	Major	Minor	Angle	IntDen	Median	RawIntDen	Slice
1	188.372	2034.999	69.041	15.158	69.016	15.195	60.870	7.816	16.342	14.685	16.341	14.678	0	383337.658	2036	6833528.000	1
2	188.372	2051.690	69.041	15.158	69.021	15.172	60.870	7.816	16.342	14.685	16.341	14.678	0	386481.704	2053	6889575.000	2
3	188.372	2048.031	69.041	15.158	68.985	15.151	60.870	7.816	16.342	14.685	16.341	14.678	0	385792.389	2046	6877287.000	3
4	188.372	2049.964	69.041	14.921	68.962	14.920	60.870	7.579	16.342	14.685	16.341	14.678	0	386156.624	2045	6883780.000	4
5	188.372	2038.355	68.804	14.448	68.737	14.438	60.633	7.105	16.342	14.685	16.341	14.678	0	383969.698	2030	6844795.000	5
6	188.372	2055.449	67.857	14.211	67.792	14.192	59.685	6.869	16.342	14.685	16.341	14.678	0	387189.811	2052	6902198.000	6
7	188.372	2056.845	67.857	13.974	67.812	13.955	59.685	6.632	16.342	14.685	16.341	14.678	0	387452.680	2059	6906884.000	7
8	188.372	2052.311	67.857	13.737	67.790	13.724	59.685	6.395	16.342	14.685	16.341	14.678	0	386598.721	2051	6891661.000	8
9	188.372	2064.892	67.857	13.263	67.775	13.232	59.685	5.921	16.342	14.685	16.341	14.678	0	388968.522	2058	6933906.000	9
10	188.372	2062.468	67.857	13.263	67.772	13.242	59.685	5.921	16.342	14.685	16.341	14.678	0	388511.896	2060	6925766.000	10
11	188.372	2062.261	67.857	13.263	67.783	13.216	59.685	5.921	16.342	14.685	16.341	14.678	0	388473.077	2059	6925074.000	11
12	188.372	2054.008	68.094	12.790	68.016	12.765	59.922	5.447	16.342	14.685	16.341	14.678	0	386918.304	2049	6897358.000	12
13	188.372	2064.000	68.094	12.790	68.009	12.759	59.922	5.447	16.342	14.685	16.341	14.678	0	388800.513	2064	6930911.000	13
14	188.372	2076.356	67.857	12.790	67.796	12.806	59.685	5.447	16.342	14.685	16.341	14.678	0	391128.129	2069	6972404.000	14
15	188.372	2088.344	67.620	12.790	67.572	12.841	59.449	5.447	16.342	14.685	16.341	14.678	0	393386.353	2081	7012660.000	15
16	188.372	2060.912	67.146	12.790	67.110	12.878	58.975	5.447	16.342	14.685	16.341	14.678	0	388218.791	2058	6920541.000	16
17	188.372	2057.490	66.436	13.500	66.436	13.614	58.264	6.158	16.342	14.685	16.341	14.678	0	387574.297	2057	6909052.000	17
18	188.372	2066.697	65.962	14.448	65.965	14.530	57.791	7.105	16.342	14.685	16.341	14.678	0	389308.580	2071	6939968.000	18
19	188.372	2077.728	65.962	14.921	65.953	14.997	57.791	7.579	16.342	14.685	16.341	14.678	0	391386.510	2076	6977010.000	19
20	188.372	2088.743	65.962	15.632	65.933	15.668	57.791	8.290	16.342	14.685	16.341	14.678	0	393461.523	2086	7014000.000	20
21	188.372	2103.185	65.725	15.869	65.685	15.886	57.554	8.526	16.342	14.685	16.341	14.678	0	396181.871	2097	7062494.000	21
22	188.372	2110.770	65.488	16.579	65.438	16.581	57.317	9.237	16.342	14.685	16.341	14.678	0	397610.820	2108	7087967.000	22
23	188.372	2120.512	64.778	17.290	64.748	17.284	56.606	9.948	16.342	14.685	16.341	14.678	0	399445.908	2115	7120680.000	23
24	188.372	2129.177	64.541	17.290	64.515	17.300	56.370	9.948	16.342	14.685	16.341	14.678	0	401078.206	2134	7149778.000	24
25	188.372	2139.177	64.304	17.290	64.284	17.312	56.133	9.948	16.342	14.685	16.341	14.678	0	402961.762	2139	7183355.000	25
26	188.372	2136.781	64.304	17.290	64.292	17.346	56.133	9.948	16.342	14.685	16.341	14.678	0	402510.577	2135	7175312.000	26
27	188.372	2138.054	64.067	17.290	64.063	17.385	55.896	9.948	16.342	14.685	16.341	14.678	0	402750.278	2138	7179585.000	27
28	188.372	2146.170	63.593	17.764	63.628	17.810	55.422	10.421	16.342	14.685	16.341	14.678	0	404279.078	2152	7206838.000	28
29	188.372	2144.493	62.883	18.711	62.888	18.753	54.712	11.369	16.342	14.685	16.341	14.678	0	403963.198	2147	7201207.000	29
30	188.372	2143.750	62.172	19.185	62.187	19.214	54.001	11.842	16.342	14.685	16.341	14.678	0	403823.349	2144	7198714.000	30
31	188.372	2160.725	61.699	19.658	61.690	19.698	53.527	12.316	16.342	14.685	16.341	14.678	0	407020.799	2158	7255713.000	31
32	188.372	2164.144	61.462	20.132	61.457	20.175	53.291	12.790	16.342	14.685	16.341	14.678	0	407664.900	2165	7267195.000	32
33	188.372	2150.498	61.225	20.369	61.211	20.420	53.054	13.027	16.342	14.685	16.341	14.678	0	405094.386	2155	7221372.000	33
34	188.372	2152.510	61.225	20.369	61.234	20.438	53.054	13.027	16.342	14.685	16.341	14.678	0	405473.487	2157	7228130.000	34
35	188.372	2133.882	61.225	20.369	61.242	20.442	53.054	13.027	16.342	14.685	16.341	14.678	0	401964.420	2139	7165576.000	35
36	188.372	2127.573	61.225	20.369	61.246	20.442	53.054	13.027	16.342	14.685	16.341	14.678	0	400776.014	2133	7144391.000	36
37	188.372	2139.767	61.225	20.606	61.220	20.660	53.054	13.263	16.342	14.685	16.341	14.678	0	403073.057	2147	7185339.000	37
38	188.372	2159.373	61.225	20.843	61.221	20.876	53.054	13.500	16.342	14.685	16.341	14.678	0	406766.121	2161	7251173.000	38
39	188.372	2150.231	61.225	21.079	61.232	21.124	53.054	13.737	16.342	14.685	16.341	14.678	0	405044.180	2153	7220477.000	39
40	188.372	2134.258	61.225	21.079	61.250	21.129	53.054	13.737	16.342	14.685	16.341	14.678	0	402035.158	2131	7166837.000	40
41	188.372	2122.139	61.936	21.079	61.947	21.125	53.764	13.737	16.342	14.685	16.341	14.678	0	399752.307	2133	7126142.000	41
42	188.372	2118.737	62.172	21.079	62.176	21.139	54.001	13.737	16.342	14.685	16.341	14.678	0	399111.460	2130	7114718.000	42
43	188.372	2121.309	62.409	21.079	62.419	21.120	54.238	13.737	16.342	14.685	16.341	14.678	0	399596.022	2115	7123356.000	43
44	188.372	2125.361	62.409	21.079	62.418	21.129	54.238	13.737	16.342	14.685	16.341	14.678	0	400359.272	2132	7136962.000	44
45	188.372	2138.514	62.646	21.079	62.643	21.117	54.475	13.737	16.342	14.685	16.341	14.678	0	402837.003	2140	7181131.000	45
46	188.372	2134.640	63.120	21.316	63.105	21.316	54.949	13.974	16.342	14.685	16.341	14.678	0	402107.130	2135	7168120.000	46
47	188.372	2127.784	63.593	21.553	63.572	21.544	55.422	14.211	16.342	14.685	16.341	14.678	0	400815.618	2131	7145097.000	47
48	188.372	2136.201	63.593	21.790	63.584	21.804	55.422	14.448	16.342	14.685	16.341	14.678	0	402401.188	2140	7173362.000	48
49	188.372	2138.990	63.593	21.790	63.575	21.856	55.422	14.448	16.342	14.685	16.341	14.678	0	402926.701	2138	7182730.000	49
50	188.372	2127.555	63.593	22.027	63.580	22.089	55.422	14.685	16.342	14.685	16.341	14.678	0	400772.536	2126	7144329.000	50
51	188.372	2130.459	63.593	22.264	63.574	22.296	55.422	14.921	16.342	14.685	16.341	14.678	0	401319.534	2135	7154080.000	51
52	188.372	2123.667	63.593	22.974	63.606	22.967	55.422	15.632	16.342	14.685	16.341	14.678	0	400040.139	2127	7131273.000	52
53	188.372	2115.224	63.357	23.211	63.342	23.210	55.185	15.869	16.342	14.685	16.341	14.678	0	398449.744	2119	7102922.000	53
54	188.372	2116.831	62.646	23.685	62.658	23.673	54.475	16.342	16.342	14.685	16.341	14.678	0	398752.385	2117	7108317.000	54
55	188.372	2113.675	62.172	23.685	62.187	23.692	54.001	16.342	16.342	14.685	16.341	14.678	0	398157.986	2118	7097721.000	55
56	188.372	2116.671	61.699	23.685	61.708	23.689	53.527	16.342	16.342	14.685	16.341	14.678	0	398722.262	2117	7107780.000	56
57	188.372	2118.540	61.462	23.922	61.481	23.909	53.291	16.579	16.342	14.685	16.341	14.678	0	399074.436	2120	7114058.000	57
58	188.372	2126.353	61.225	24.158	61.229	24.161	53.054	16.816	16.342	14.685	16.341	14.678	0	400546.130	2123	7140293.000	58
59	188.372	2117.838	60.751	24.158	60.761	24.175	52.580	16.816	16.342	14.685	16.341	14.678	0	398942.104	2118	7111699.000	59
60	188.372	2118.710	60.278	24.158	60.280	24.165	52.106	16.816	16.342	14.685	16.341	14.678	0	399106.355	2121	7114627.000	60
61	188.372	2116.209	60.041	24.632	60.053	24.653	51.870	17.290	16.342	14.685	16.341	14.678	0	398635.256	2115	7106229.000	61
