## Supplementary Code 2 for "Engineering combinatorial and dynamic decoders using synthetic immediate-early genes": XY_20-V1-cell_3.txt

	Area	Mean	X	Y	XM	YM	BX	BY	Width	Height	Major	Minor	Angle	IntDen	Median	RawIntDen	Slice
1	114.718	1985.022	102.910	34.224	102.912	34.249	96.634	28.422	12.553	11.606	12.567	11.623	0	227716.838	1987	4059370	1
2	114.718	1989.273	102.910	34.224	102.927	34.251	96.634	28.422	12.553	11.606	12.567	11.623	0	228204.542	1986	4068064	2
3	114.718	1993.872	102.673	34.461	102.706	34.476	96.397	28.659	12.553	11.606	12.567	11.623	0	228732.130	1996	4077469	3
4	114.718	2008.852	101.726	35.409	101.745	35.418	95.449	29.606	12.553	11.606	12.567	11.623	0	230450.593	2013	4108103	4
5	114.718	2003.034	101.252	35.646	101.268	35.667	94.976	29.843	12.553	11.606	12.567	11.623	0	229783.156	2010	4096205	5
6	114.718	2001.975	100.542	36.356	100.543	36.351	94.265	30.553	12.553	11.606	12.567	11.623	0	229661.595	2004	4094038	6
7	114.718	2009.511	100.305	36.830	100.317	36.849	94.028	31.027	12.553	11.606	12.567	11.623	0	230526.099	2008	4109449	7
8	114.718	2024.937	100.068	37.303	100.087	37.322	93.791	31.501	12.553	11.606	12.567	11.623	0	232295.835	2022	4140997	8
9	114.718	2028.997	100.068	37.777	100.088	37.782	93.791	31.974	12.553	11.606	12.567	11.623	0	232761.493	2020	4149298	9
10	114.718	2008.788	100.068	38.014	100.077	37.997	93.791	32.211	12.553	11.606	12.567	11.623	0	230443.245	2009	4107972	10
11	114.718	2022.184	99.831	38.014	99.827	37.998	93.555	32.211	12.553	11.606	12.567	11.623	0	231980.011	2013	4135367	11
12	114.718	2033.735	99.831	38.014	99.834	38.016	93.555	32.211	12.553	11.606	12.567	11.623	0	233305.069	2029	4158988	12
13	114.718	2040.061	99.831	38.014	99.801	37.997	93.555	32.211	12.553	11.606	12.567	11.623	0	234030.734	2039	4171924	13
14	114.718	2043.921	100.068	38.014	100.039	38.037	93.791	32.211	12.553	11.606	12.567	11.623	0	234473.617	2046	4179819	14
15	114.718	2053.983	100.068	37.777	100.022	37.764	93.791	31.974	12.553	11.606	12.567	11.623	0	235627.860	2055	4200395	15
16	114.718	2038.927	100.068	37.777	100.027	37.771	93.791	31.974	12.553	11.606	12.567	11.623	0	233900.702	2035	4169606	16
17	114.718	2040.472	101.015	37.540	100.963	37.560	94.739	31.738	12.553	11.606	12.567	11.623	0	234077.911	2039	4172765	17
18	114.718	2037.236	101.489	37.303	101.449	37.299	95.213	31.501	12.553	11.606	12.567	11.623	0	233706.664	2032	4166147	18
19	114.718	2028.517	104.331	37.067	104.348	37.090	98.055	31.264	12.553	11.606	12.567	11.623	0	232706.518	2023	4148318	19
20	114.718	2020.123	104.568	36.830	104.593	36.849	98.292	31.027	12.553	11.606	12.567	11.623	0	231743.564	2015	4131152	20
21	114.718	2016.816	104.568	36.356	104.579	36.370	98.292	30.553	12.553	11.606	12.567	11.623	0	231364.183	2023	4124389	21
22	114.718	2013.229	104.331	35.882	104.324	35.897	98.055	30.080	12.553	11.606	12.567	11.623	0	230952.714	2012	4117054	22
23	114.718	2016.460	104.331	35.882	104.338	35.914	98.055	30.080	12.553	11.606	12.567	11.623	0	231323.344	2010	4123661	23
24	114.718	2021.037	104.805	35.882	104.816	35.909	98.528	30.080	12.553	11.606	12.567	11.623	0	231848.408	2011	4133021	24
25	114.718	2027.228	105.515	35.882	105.521	35.899	99.239	30.080	12.553	11.606	12.567	11.623	0	232558.647	2024	4145682	25
26	114.718	2029.517	105.752	35.882	105.772	35.891	99.476	30.080	12.553	11.606	12.567	11.623	0	232821.179	2029	4150362	26
27	114.718	2026.535	105.515	35.882	105.528	35.925	99.239	30.080	12.553	11.606	12.567	11.623	0	232479.158	2027	4144265	27
28	114.718	2015.354	105.279	35.882	105.263	35.900	99.002	30.080	12.553	11.606	12.567	11.623	0	231196.454	2005	4121399	28
29	114.718	2017.307	105.042	35.882	105.046	35.917	98.765	30.080	12.553	11.606	12.567	11.623	0	231420.447	2015	4125392	29
30	114.718	2005.116	105.042	36.119	105.043	36.108	98.765	30.316	12.553	11.606	12.567	11.623	0	230022.015	2004	4100463	30
31	114.718	2006.091	105.279	36.119	105.274	36.117	99.002	30.316	12.553	11.606	12.567	11.623	0	230133.872	2009	4102457	31
32	114.718	2006.820	105.279	36.119	105.270	36.126	99.002	30.316	12.553	11.606	12.567	11.623	0	230217.400	2006	4103946	32
33	114.718	1999.783	105.279	36.119	105.259	36.132	99.002	30.316	12.553	11.606	12.567	11.623	0	229410.226	1998	4089557	33
34	114.718	2002.664	105.279	36.119	105.259	36.099	99.002	30.316	12.553	11.606	12.567	11.623	0	229740.691	1999	4095448	34
35	114.718	2011.698	105.279	36.119	105.262	36.109	99.002	30.316	12.553	11.606	12.567	11.623	0	230777.019	2009	4113922	35
36	114.718	2008.229	105.279	36.119	105.245	36.115	99.002	30.316	12.553	11.606	12.567	11.623	0	230379.126	2009	4106829	36
37	114.718	1996.152	105.279	36.119	105.246	36.133	99.002	30.316	12.553	11.606	12.567	11.623	0	228993.597	1996	4082130	37
38	114.718	2004.385	105.279	35.646	105.237	35.685	99.002	29.843	12.553	11.606	12.567	11.623	0	229938.095	2001	4098967	38
39	114.718	1988.840	105.752	35.172	105.738	35.213	99.476	29.369	12.553	11.606	12.567	11.623	0	228154.784	1986	4067177	39
40	114.718	1956.692	106.463	35.172	106.455	35.242	100.186	29.369	12.553	11.606	12.567	11.623	0	224466.938	1953	4001436	40
41	114.718	1990.136	106.700	35.646	106.704	35.670	100.423	29.843	12.553	11.606	12.567	11.623	0	228303.552	1982	4069829	41
42	114.718	1989.098	106.700	36.119	106.692	36.122	100.423	30.316	12.553	11.606	12.567	11.623	0	228184.459	1978	4067706	42
43	114.718	1970.584	106.700	36.119	106.713	36.142	100.423	30.316	12.553	11.606	12.567	11.623	0	226060.586	1970	4029845	43
44	114.718	1980.617	106.700	36.356	106.679	36.378	100.423	30.553	12.553	11.606	12.567	11.623	0	227211.520	1982	4050362	44
45	114.718	1995.567	106.700	36.830	106.688	36.837	100.423	31.027	12.553	11.606	12.567	11.623	0	228926.505	1993	4080934	45
46	114.718	1971.722	106.700	37.067	106.697	37.064	100.423	31.264	12.553	11.606	12.567	11.623	0	226191.123	1967	4032172	46
47	114.718	1975.046	106.700	37.303	106.692	37.292	100.423	31.501	12.553	11.606	12.567	11.623	0	226572.467	1969	4038970	47
48	114.718	1984.347	106.700	37.303	106.668	37.316	100.423	31.501	12.553	11.606	12.567	11.623	0	227639.369	1982	4057989	48
49	114.718	1993.910	106.463	37.067	106.453	37.081	100.186	31.264	12.553	11.606	12.567	11.623	0	228736.450	1988	4077546	49
50	114.718	1984.322	106.463	36.830	106.452	36.858	100.186	31.027	12.553	11.606	12.567	11.623	0	227636.508	1976	4057938	50
51	114.718	1977.852	106.463	36.830	106.431	36.877	100.186	31.027	12.553	11.606	12.567	11.623	0	226894.350	1976	4044708	51
52	114.718	1966.130	106.700	36.830	106.676	36.873	100.423	31.027	12.553	11.606	12.567	11.623	0	225549.546	1956	4020735	52
53	114.718	1964.314	106.937	36.830	106.895	36.867	100.660	31.027	12.553	11.606	12.567	11.623	0	225341.315	1966	4017023	53
54	114.718	1959.786	107.173	36.830	107.131	36.861	100.897	31.027	12.553	11.606	12.567	11.623	0	224821.805	1955	4007762	54
55	114.718	1961.990	107.410	37.067	107.387	37.080	101.134	31.264	12.553	11.606	12.567	11.623	0	225074.632	1968	4012269	55
56	114.718	1957.630	107.647	37.303	107.605	37.305	101.371	31.501	12.553	11.606	12.567	11.623	0	224574.531	1957	4003354	56
57	114.718	1963.210	107.647	37.303	107.631	37.285	101.371	31.501	12.553	11.606	12.567	11.623	0	225214.593	1958	4014764	57
58	114.718	1946.987	107.647	37.303	107.651	37.269	101.371	31.501	12.553	11.606	12.567	11.623	0	223353.533	1940	3981588	58
59	114.718	1951.504	107.173	37.303	107.175	37.278	100.897	31.501	12.553	11.606	12.567	11.623	0	223871.697	1946	3990825	59
60	114.718	1949.945	107.173	37.303	107.176	37.286	100.897	31.501	12.553	11.606	12.567	11.623	0	223692.917	1948	3987638	60
61	114.718	1944.124	107.173	37.303	107.180	37.278	100.897	31.501	12.553	11.606	12.567	11.623	0	223025.087	1944	3975733	61
