## Supplementary Code 2 for "Engineering combinatorial and dynamic decoders using synthetic immediate-early genes": XY_20-V1-cell_4.txt

	Area	Mean	X	Y	XM	YM	BX	BY	Width	Height	Major	Minor	Angle	IntDen	Median	RawIntDen	Slice
1	140.466	2122.873	56.843	44.883	56.806	44.844	49.738	38.606	14.211	12.553	14.209	12.587	0	298191.160	2123	5315673.000	1
2	140.466	2131.065	56.843	44.883	56.796	44.869	49.738	38.606	14.211	12.553	14.209	12.587	0	299341.869	2124	5336186.000	2
3	140.466	2125.081	56.843	44.883	56.805	44.876	49.738	38.606	14.211	12.553	14.209	12.587	0	298501.430	2123	5321204.000	3
4	140.466	2110.286	56.843	45.356	56.810	45.368	49.738	39.080	14.211	12.553	14.209	12.587	0	296423.219	2105	5284157.000	4
5	140.466	2127.827	56.606	46.067	56.561	46.051	49.501	39.790	14.211	12.553	14.209	12.587	0	298887.150	2121	5328080.000	5
6	140.466	2122.402	56.370	47.014	56.343	47.026	49.264	40.738	14.211	12.553	14.209	12.587	0	298125.078	2105	5314495.000	6
7	140.466	2125.454	55.896	47.725	55.877	47.730	48.791	41.448	14.211	12.553	14.209	12.587	0	298553.712	2118	5322136.000	7
8	140.466	2119.854	55.896	48.198	55.877	48.219	48.791	41.922	14.211	12.553	14.209	12.587	0	297767.181	2117	5308115.000	8
9	140.466	2127.352	55.659	48.672	55.642	48.705	48.554	42.396	14.211	12.553	14.209	12.587	0	298820.395	2123	5326890.000	9
10	140.466	2134.615	55.659	48.909	55.659	48.971	48.554	42.632	14.211	12.553	14.209	12.587	0	299840.624	2135	5345077.000	10
11	140.466	2119.478	55.422	48.909	55.420	48.964	48.317	42.632	14.211	12.553	14.209	12.587	0	297714.395	2113	5307174.000	11
12	140.466	2113.161	55.185	49.146	55.199	49.198	48.080	42.869	14.211	12.553	14.209	12.587	0	296826.946	2109	5291354.000	12
13	140.466	2116.385	55.185	49.383	55.195	49.426	48.080	43.106	14.211	12.553	14.209	12.587	0	297279.926	2114	5299429.000	13
14	140.466	2121.884	55.185	49.619	55.199	49.671	48.080	43.343	14.211	12.553	14.209	12.587	0	298052.320	2121	5313198.000	14
15	140.466	2121.926	55.185	49.856	55.212	49.938	48.080	43.580	14.211	12.553	14.209	12.587	0	298058.155	2115	5313302.000	15
16	140.466	2088.002	55.185	50.093	55.214	50.201	48.080	43.817	14.211	12.553	14.209	12.587	0	293293.085	2081	5228358.000	16
17	140.466	2099.025	55.185	50.330	55.227	50.443	48.080	44.054	14.211	12.553	14.209	12.587	0	294841.351	2087	5255958.000	17
18	140.466	2108.733	55.185	50.567	55.224	50.685	48.080	44.290	14.211	12.553	14.209	12.587	0	296205.060	2102	5280268.000	18
19	140.466	2104.759	55.185	50.567	55.209	50.691	48.080	44.290	14.211	12.553	14.209	12.587	0	295646.842	2097	5270317.000	19
20	140.466	2109.222	55.185	51.041	55.196	51.177	48.080	44.764	14.211	12.553	14.209	12.587	0	296273.666	2102	5281491.000	20
21	140.466	2122.807	55.422	51.277	55.467	51.403	48.317	45.001	14.211	12.553	14.209	12.587	0	298181.960	2126	5315509.000	21
22	140.466	2132.709	55.422	51.751	55.457	51.854	48.317	45.475	14.211	12.553	14.209	12.587	0	299572.819	2130	5340303.000	22
23	140.466	2131.204	55.422	52.225	55.458	52.341	48.317	45.948	14.211	12.553	14.209	12.587	0	299361.503	2131	5336536.000	23
24	140.466	2174.931	55.659	52.699	55.682	52.771	48.554	46.422	14.211	12.553	14.209	12.587	0	305503.575	2177	5446027.000	24
25	140.466	2190.997	55.896	52.935	55.920	52.970	48.791	46.659	14.211	12.553	14.209	12.587	0	307760.341	2189	5486257.000	25
26	140.466	2195.875	55.896	53.172	55.935	53.206	48.791	46.896	14.211	12.553	14.209	12.587	0	308445.449	2198	5498470.000	26
27	140.466	2216.351	56.133	53.646	56.165	53.653	49.027	47.369	14.211	12.553	14.209	12.587	0	311321.746	2215	5549744.000	27
28	140.466	2215.343	56.606	53.646	56.614	53.643	49.501	47.369	14.211	12.553	14.209	12.587	0	311180.046	2215	5547218.000	28
29	140.466	2208.460	56.843	53.883	56.861	53.900	49.738	47.606	14.211	12.553	14.209	12.587	0	310213.221	2208	5529983.000	29
30	140.466	2197.216	57.080	54.120	57.108	54.110	49.975	47.843	14.211	12.553	14.209	12.587	0	308633.877	2195	5501829.000	30
31	140.466	2200.750	57.080	54.356	57.098	54.331	49.975	48.080	14.211	12.553	14.209	12.587	0	309130.276	2198	5510678.000	31
32	140.466	2211.326	57.317	54.356	57.338	54.332	50.212	48.080	14.211	12.553	14.209	12.587	0	310615.882	2212	5537161.000	32
33	140.466	2208.291	57.554	54.356	57.570	54.356	50.448	48.080	14.211	12.553	14.209	12.587	0	310189.548	2207	5529561.000	33
34	140.466	2231.181	58.028	54.356	58.039	54.336	50.922	48.080	14.211	12.553	14.209	12.587	0	313404.781	2237	5586877.000	34
35	140.466	2216.800	58.028	54.356	58.059	54.327	50.922	48.080	14.211	12.553	14.209	12.587	0	311384.686	2220	5550866.000	35
36	140.466	2216.492	58.028	54.356	58.052	54.353	50.922	48.080	14.211	12.553	14.209	12.587	0	311341.436	2224	5550095.000	36
37	140.466	2221.140	58.264	54.356	58.311	54.332	51.159	48.080	14.211	12.553	14.209	12.587	0	311994.344	2221	5561734.000	37
38	140.466	2225.624	58.264	54.356	58.311	54.348	51.159	48.080	14.211	12.553	14.209	12.587	0	312624.253	2230	5572963.000	38
39	140.466	2223.671	58.264	54.356	58.305	54.345	51.159	48.080	14.211	12.553	14.209	12.587	0	312349.828	2222	5568071.000	39
40	140.466	2212.115	58.264	54.356	58.305	54.326	51.159	48.080	14.211	12.553	14.209	12.587	0	310726.729	2205	5539137.000	40
41	140.466	2208.660	58.264	54.356	58.315	54.337	51.159	48.080	14.211	12.553	14.209	12.587	0	310241.381	2211	5530485.000	41
42	140.466	2218.173	58.264	54.356	58.285	54.340	51.159	48.080	14.211	12.553	14.209	12.587	0	311577.602	2216	5554305.000	42
43	140.466	2204.224	58.264	54.356	58.297	54.339	51.159	48.080	14.211	12.553	14.209	12.587	0	309618.204	2208	5519376.000	43
44	140.466	2212.443	58.028	54.120	58.036	54.088	50.922	47.843	14.211	12.553	14.209	12.587	0	310772.728	2211	5539957.000	44
45	140.466	2218.432	58.028	54.120	58.047	54.101	50.922	47.843	14.211	12.553	14.209	12.587	0	311614.009	2214	5554954.000	45
46	140.466	2196.807	58.028	53.883	58.044	53.843	50.922	47.606	14.211	12.553	14.209	12.587	0	308576.435	2194	5500805.000	46
47	140.466	2189.324	57.791	53.883	57.797	53.861	50.685	47.606	14.211	12.553	14.209	12.587	0	307525.353	2194	5482068.000	47
48	140.466	2206.487	57.791	53.883	57.803	53.878	50.685	47.606	14.211	12.553	14.209	12.587	0	309936.160	2210	5525044.000	48
49	140.466	2213.454	57.791	53.883	57.810	53.877	50.685	47.606	14.211	12.553	14.209	12.587	0	310914.821	2220	5542490.000	49
50	140.466	2204.137	57.791	53.883	57.805	53.867	50.685	47.606	14.211	12.553	14.209	12.587	0	309606.031	2207	5519159.000	50
51	140.466	2200.529	57.791	53.883	57.813	53.879	50.685	47.606	14.211	12.553	14.209	12.587	0	309099.255	2200	5510125.000	51
52	140.466	2189.476	57.791	53.646	57.790	53.655	50.685	47.369	14.211	12.553	14.209	12.587	0	307546.613	2189	5482447.000	52
53	140.466	2175.567	58.028	53.646	58.031	53.652	50.922	47.369	14.211	12.553	14.209	12.587	0	305592.937	2171	5447620.000	53
54	140.466	2190.024	58.028	53.646	58.036	53.655	50.922	47.369	14.211	12.553	14.209	12.587	0	307623.578	2192	5483819.000	54
55	140.466	2176.105	58.028	53.646	58.049	53.646	50.922	47.369	14.211	12.553	14.209	12.587	0	305668.499	2174	5448967.000	55
56	140.466	2187.749	58.028	53.646	58.028	53.637	50.922	47.369	14.211	12.553	14.209	12.587	0	307304.108	2185	5478124.000	56
57	140.466	2191.224	58.264	53.646	58.256	53.640	51.159	47.369	14.211	12.553	14.209	12.587	0	307792.204	2195	5486825.000	57
58	140.466	2189.690	58.501	53.646	58.480	53.630	51.396	47.369	14.211	12.553	14.209	12.587	0	307576.793	2195	5482985.000	58
59	140.466	2192.344	58.501	53.646	58.496	53.642	51.396	47.369	14.211	12.553	14.209	12.587	0	307949.555	2193	5489630.000	59
60	140.466	2192.726	58.501	53.646	58.533	53.620	51.396	47.369	14.211	12.553	14.209	12.587	0	308003.240	2195	5490587.000	60
61	140.466	2180.041	58.501	53.646	58.512	53.620	51.396	47.369	14.211	12.553	14.209	12.587	0	306221.331	2187	5458822.000	61
