## Supplementary Code 2 for "Engineering combinatorial and dynamic decoders using synthetic immediate-early genes": XY_20-V1-cell_5.txt

	Area	Mean	X	Y	XM	YM	BX	BY	Width	Height	Major	Minor	Angle	IntDen	Median	RawIntDen	Slice
1	169.860	1758.197	7.328	60.633	7.409	60.626	0	54.238	15.869	12.790	17.192	12.580	180.000	298648.235	1757	5323821	1
2	169.860	1773.480	7.328	60.633	7.371	60.628	0	54.238	15.869	12.790	17.192	12.580	180.000	301244.161	1771	5370097	2
3	169.860	1755.260	7.328	60.633	7.384	60.651	0	54.238	15.869	12.790	17.192	12.580	180.000	298149.312	1754	5314927	3
4	169.860	1766.950	7.328	60.633	7.406	60.644	0	54.238	15.869	12.790	17.192	12.580	180.000	300134.963	1761	5350324	4
5	169.860	1761.284	7.328	59.685	7.383	59.678	0	53.291	15.869	12.790	17.192	12.580	180.000	299172.570	1755	5333168	5
6	169.860	1753.288	7.328	59.449	7.365	59.445	0	53.054	15.869	12.790	17.192	12.580	180.000	297814.359	1750	5308956	6
7	169.860	1752.887	7.328	59.449	7.370	59.462	0	53.054	15.869	12.790	17.192	12.580	180.000	297746.201	1747	5307741	7
8	169.860	1755.842	7.328	59.449	7.369	59.449	0	53.054	15.869	12.790	17.192	12.580	180.000	298248.210	1753	5316690	8
9	169.860	1750.815	7.328	59.449	7.367	59.448	0	53.054	15.869	12.790	17.192	12.580	180.000	297394.307	1742	5301468	9
10	169.860	1747.259	7.328	59.449	7.376	59.454	0	53.054	15.869	12.790	17.192	12.580	180.000	296790.315	1740	5290701	10
11	171.992	1747.461	7.473	59.449	7.527	59.464	0	53.054	16.106	12.790	16.750	13.074	0.000	300549.629	1742	5357716	11
12	171.992	1736.565	7.473	59.449	7.500	59.468	0	53.054	16.106	12.790	16.750	13.074	0.000	298675.554	1735	5324308	12
13	171.992	1750.476	7.473	59.449	7.505	59.472	0	53.054	16.106	12.790	16.750	13.074	0.000	301068.073	1749	5366958	13
14	171.992	1760.738	7.473	59.449	7.493	59.457	0	53.054	16.106	12.790	16.750	13.074	0.000	302833.097	1759	5398422	14
15	174.012	1760.936	7.622	59.449	7.649	59.467	0	53.054	16.342	12.790	16.977	13.050	0.000	306423.447	1754	5462425	15
16	174.012	1748.968	7.622	59.449	7.632	59.453	0	53.054	16.342	12.790	16.977	13.050	0.000	304340.749	1745	5425298	16
17	174.012	1758.966	7.622	59.449	7.648	59.451	0	53.054	16.342	12.790	16.977	13.050	0.000	306080.529	1753	5456312	17
18	174.012	1757.802	7.622	59.449	7.637	59.468	0	53.054	16.342	12.790	16.977	13.050	0.000	305877.964	1755	5452701	18
19	174.012	1757.036	7.622	59.449	7.649	59.458	0	53.054	16.342	12.790	16.977	13.050	0.000	305744.678	1755	5450325	19
20	176.031	1757.362	7.770	59.449	7.805	59.456	0	53.054	16.579	12.790	17.207	13.026	0.000	309350.399	1752	5514602	20
21	179.733	1745.121	8.079	59.685	8.121	59.692	0	53.291	17.053	12.790	17.643	12.971	0.000	313656.654	1734	5591367	21
22	181.416	1749.953	8.239	60.159	8.281	60.185	0	53.764	17.290	12.790	17.848	12.942	3.856E-14	317470.157	1748	5659348	22
23	182.987	1762.010	8.404	60.159	8.450	60.186	0	53.764	17.527	12.790	18.045	12.912	0.000	322425.113	1762	5747677	23
24	182.987	1771.318	8.404	60.159	8.464	60.188	0	53.764	17.527	12.790	18.045	12.912	0.000	324128.318	1767	5778039	24
25	177.938	1769.372	7.922	60.159	7.973	60.176	0	53.764	16.816	12.790	18.127	12.499	180.000	314839.227	1764	5612448	25
26	174.012	1766.213	7.622	60.159	7.646	60.190	0	53.764	16.342	12.790	16.977	13.050	0.000	307341.580	1763	5478792	26
27	174.012	1766.263	7.622	60.159	7.656	60.157	0	53.764	16.342	12.790	16.977	13.050	0.000	307350.387	1763	5478949	27
28	174.012	1770.719	7.622	60.159	7.637	60.176	0	53.764	16.342	12.790	16.977	13.050	0.000	308125.698	1761	5492770	28
29	177.938	1770.450	7.922	60.396	7.977	60.428	0	54.001	16.816	12.790	18.127	12.499	180.000	315031.021	1763	5615867	29
30	179.733	1775.567	8.079	60.396	8.148	60.410	0	54.001	17.053	12.790	17.643	12.971	0.000	319128.877	1770	5688917	30
31	179.733	1773.940	8.079	60.396	8.139	60.437	0	54.001	17.053	12.790	17.643	12.971	0.000	318836.446	1771	5683704	31
32	179.733	1768.848	8.079	60.396	8.152	60.433	0	54.001	17.053	12.790	17.643	12.971	0.000	317921.230	1770	5667389	32
33	179.733	1781.549	8.079	60.396	8.155	60.448	0	54.001	17.053	12.790	17.643	12.971	0.000	320203.969	1781	5708082	33
34	179.733	1784.360	8.079	60.633	8.168	60.671	0	54.238	17.053	12.790	17.643	12.971	0.000	320709.231	1786	5717089	34
35	179.733	1778.350	8.079	60.633	8.165	60.667	0	54.238	17.053	12.790	17.643	12.971	0.000	319629.091	1772	5697834	35
36	177.938	1774.016	7.922	60.633	8.010	60.662	0	54.238	16.816	12.790	18.127	12.499	180.000	315665.642	1774	5627180	36
37	169.860	1765.765	7.328	60.396	7.395	60.431	0	54.001	15.869	12.790	17.192	12.580	180.000	299933.688	1763	5346736	37
38	169.860	1773.581	7.328	60.396	7.366	60.426	0	54.001	15.869	12.790	17.192	12.580	180.000	301261.382	1773	5370404	38
39	171.992	1770.451	7.473	60.396	7.508	60.423	0	54.001	16.106	12.790	16.750	13.074	0.000	304503.653	1764	5428202	39
40	171.992	1774.700	7.473	60.396	7.518	60.403	0	54.001	16.106	12.790	16.750	13.074	0.000	305234.536	1769	5441231	40
41	169.860	1763.740	7.328	60.396	7.355	60.436	0	54.001	15.869	12.790	17.192	12.580	180.000	299589.760	1759	5340605	41
42	165.373	1762.679	7.047	60.159	7.070	60.186	0	53.764	15.395	12.790	16.038	13.129	0.000	291499.060	1755	5196377	42
43	163.017	1758.662	6.910	60.159	6.950	60.170	0	53.764	15.158	12.790	15.794	13.142	0.000	286691.357	1751	5110673	43
44	160.661	1750.639	6.773	60.159	6.788	60.149	0	53.764	14.921	12.790	15.551	13.154	0.000	281258.739	1746	5013829	44
45	160.661	1754.732	6.773	60.159	6.799	60.145	0	53.764	14.921	12.790	15.551	13.154	0.000	281916.359	1746	5025552	45
46	155.724	1752.370	6.507	60.159	6.523	60.135	0	53.764	14.448	12.790	15.058	13.168	0.000	272886.322	1749	4864579	46
47	153.144	1744.762	6.377	60.159	6.400	60.146	0	53.764	14.211	12.790	14.807	13.169	0.000	267199.361	1738	4763201	47
48	153.144	1759.204	6.377	60.159	6.420	60.121	0	53.764	14.211	12.790	14.807	13.169	0.000	269411.025	1754	4802627	48
49	153.144	1751.111	6.377	60.159	6.419	60.153	0	53.764	14.211	12.790	14.807	13.169	0.000	268171.627	1747	4780533	49
50	153.144	1759.440	6.377	60.159	6.405	60.138	0	53.764	14.211	12.790	14.807	13.169	0.000	269447.152	1756	4803271	50
51	153.144	1747.688	6.377	59.922	6.421	59.926	0	53.527	14.211	12.790	14.807	13.169	0.000	267647.461	1737	4771189	51
52	153.144	1743.234	6.377	59.922	6.398	59.921	0	53.527	14.211	12.790	14.807	13.169	0.000	266965.326	1743	4759029	52
53	153.144	1737.356	6.377	59.922	6.395	59.891	0	53.527	14.211	12.790	14.807	13.169	0.000	266065.144	1737	4742982	53
54	153.144	1737.106	6.377	59.922	6.406	59.892	0	53.527	14.211	12.790	14.807	13.169	0.000	266026.886	1734	4742300	54
55	150.563	1729.320	6.248	59.922	6.252	59.906	0	53.527	13.974	12.790	14.558	13.168	0.000	260372.069	1727	4641495	55
56	147.871	1739.380	6.123	59.922	6.129	59.910	0	53.527	13.737	12.790	14.304	13.162	0.000	257203.228	1735	4585006	56
57	147.871	1742.912	6.123	59.922	6.128	59.924	0	53.527	13.737	12.790	14.304	13.162	0.000	257725.431	1738	4594315	57
58	147.871	1745.772	6.123	59.449	6.119	59.461	0	53.054	13.737	12.790	14.304	13.162	0.000	258148.456	1740	4601856	58
59	155.724	1746.422	6.507	57.317	6.534	57.311	0	50.922	14.448	12.790	15.058	13.168	0.000	271960.055	1743	4848067	59
60	155.724	1739.077	6.507	57.317	6.524	57.333	0	50.922	14.448	12.790	15.058	13.168	0.000	270816.357	1739	4827679	60
61	155.724	1729.239	6.507	57.317	6.543	57.311	0	50.922	14.448	12.790	15.058	13.168	0.000	269284.247	1727	4800367	61
