## Supplementary Code 2 for "Engineering combinatorial and dynamic decoders using synthetic immediate-early genes": XY_20-V1-cell_6.txt

	Area	Mean	X	Y	XM	YM	BX	BY	Width	Height	Major	Minor	Angle	IntDen	Median	RawIntDen	Slice
1	93.345	1710.941	41.448	68.923	41.468	68.912	35.764	63.712	11.369	10.421	11.374	10.449	0	159707.289	1711	2847005	1
2	93.345	1709.442	41.448	68.923	41.459	68.906	35.764	63.712	11.369	10.421	11.374	10.449	0	159567.440	1702	2844512	2
3	93.345	1719.546	41.448	68.923	41.485	68.915	35.764	63.712	11.369	10.421	11.374	10.449	0	160510.536	1711	2861324	3
4	93.345	1705.028	41.448	68.923	41.490	68.902	35.764	63.712	11.369	10.421	11.374	10.449	0	159155.354	1697	2837166	4
5	93.345	1698.210	41.448	68.923	41.487	68.899	35.764	63.712	11.369	10.421	11.374	10.449	0	158518.994	1688	2825822	5
6	93.345	1683.216	41.448	68.923	41.472	68.908	35.764	63.712	11.369	10.421	11.374	10.449	0	157119.328	1679	2800871	6
7	93.345	1677.829	41.448	68.923	41.462	68.901	35.764	63.712	11.369	10.421	11.374	10.449	0	156616.535	1673	2791908	7
8	93.345	1687.862	41.448	69.159	41.475	69.139	35.764	63.949	11.369	10.421	11.374	10.449	0	157553.067	1686	2808603	8
9	93.345	1686.664	41.448	69.159	41.488	69.150	35.764	63.949	11.369	10.421	11.374	10.449	0	157441.211	1681	2806609	9
10	93.345	1681.719	41.448	69.159	41.506	69.147	35.764	63.949	11.369	10.421	11.374	10.449	0	156979.648	1683	2798381	10
11	93.345	1684.235	41.448	69.633	41.517	69.619	35.764	64.422	11.369	10.421	11.374	10.449	0	157214.468	1685	2802567	11
12	93.345	1672.524	40.975	69.396	41.032	69.385	35.290	64.186	11.369	10.421	11.374	10.449	0	156121.314	1669	2783080	12
13	93.345	1682.478	40.501	69.396	40.533	69.377	34.817	64.186	11.369	10.421	11.374	10.449	0	157050.442	1671	2799643	13
14	93.345	1688.517	40.264	69.159	40.283	69.134	34.580	63.949	11.369	10.421	11.374	10.449	0	157614.156	1689	2809692	14
15	93.345	1692.933	39.790	69.159	39.803	69.160	34.106	63.949	11.369	10.421	11.374	10.449	0	158026.354	1686	2817040	15
16	93.345	1686.569	39.790	69.159	39.800	69.156	34.106	63.949	11.369	10.421	11.374	10.449	0	157432.347	1679	2806451	16
17	93.345	1695.057	39.790	69.159	39.791	69.169	34.106	63.949	11.369	10.421	11.374	10.449	0	158224.656	1686	2820575	17
18	93.345	1696.808	39.790	69.159	39.788	69.179	34.106	63.949	11.369	10.421	11.374	10.449	0	158388.121	1690	2823489	18
19	93.345	1701.885	39.790	69.159	39.786	69.146	34.106	63.949	11.369	10.421	11.374	10.449	0	158861.969	1687	2831936	19
20	93.345	1702.962	39.553	69.159	39.516	69.166	33.869	63.949	11.369	10.421	11.374	10.449	0	158962.550	1686	2833729	20
21	93.345	1706.200	39.317	69.159	39.283	69.177	33.632	63.949	11.369	10.421	11.374	10.449	0	159264.799	1698	2839117	21
22	93.345	1698.121	40.264	70.580	40.200	70.582	34.580	65.370	11.369	10.421	11.374	10.449	0	158510.636	1694	2825673	22
23	93.345	1715.797	41.211	70.580	41.171	70.601	35.527	65.370	11.369	10.421	11.374	10.449	0	160160.605	1712	2855086	23
24	93.345	1722.758	42.869	70.580	42.873	70.575	37.185	65.370	11.369	10.421	11.374	10.449	0	160810.428	1719	2866670	24
25	93.345	1729.438	43.343	70.817	43.323	70.815	37.659	65.607	11.369	10.421	11.374	10.449	0	161433.886	1722	2877784	25
26	93.345	1723.983	43.580	70.817	43.559	70.818	37.896	65.607	11.369	10.421	11.374	10.449	0	160924.697	1719	2868707	26
27	93.345	1732.819	44.290	70.817	44.262	70.814	38.606	65.607	11.369	10.421	11.374	10.449	0	161749.541	1728	2883411	27
28	93.345	1739.569	44.527	70.817	44.486	70.806	38.843	65.607	11.369	10.421	11.374	10.449	0	162379.618	1731	2894643	28
29	93.345	1734.803	46.185	70.817	46.157	70.796	40.501	65.607	11.369	10.421	11.374	10.449	0	161934.716	1732	2886712	29
30	93.345	1717.471	48.317	70.817	48.333	70.815	42.632	65.607	11.369	10.421	11.374	10.449	0	160316.890	1710	2857872	30
31	93.345	1717.525	49.738	70.817	49.749	70.834	44.054	65.607	11.369	10.421	11.374	10.449	0	160321.883	1713	2857961	31
32	93.345	1714.198	50.685	70.580	50.724	70.587	45.001	65.370	11.369	10.421	11.374	10.449	0	160011.388	1708	2852426	32
33	93.345	1720.710	50.685	70.580	50.704	70.583	45.001	65.370	11.369	10.421	11.374	10.449	0	160619.195	1720	2863261	33
34	93.345	1720.938	50.685	70.580	50.688	70.584	45.001	65.370	11.369	10.421	11.374	10.449	0	160640.456	1712	2863640	34
35	93.345	1716.835	50.922	70.580	50.956	70.595	45.238	65.370	11.369	10.421	11.374	10.449	0	160257.484	1706	2856813	35
36	93.345	1714.111	50.922	70.580	50.945	70.593	45.238	65.370	11.369	10.421	11.374	10.449	0	160003.198	1713	2852280	36
37	93.345	1709.208	51.396	70.580	51.444	70.590	45.712	65.370	11.369	10.421	11.374	10.449	0	159545.562	1699	2844122	37
38	93.345	1713.227	51.870	70.817	51.877	70.826	46.185	65.607	11.369	10.421	11.374	10.449	0	159920.736	1701	2850810	38
39	93.345	1719.272	52.817	71.054	52.825	71.055	47.133	65.844	11.369	10.421	11.374	10.449	0	160484.956	1717	2860868	39
40	93.345	1714.756	53.291	71.291	53.298	71.300	47.606	66.080	11.369	10.421	11.374	10.449	0	160063.446	1713	2853354	40
41	93.345	1723.486	53.291	71.291	53.294	71.307	47.606	66.080	11.369	10.421	11.374	10.449	0	160878.361	1716	2867881	41
42	93.345	1711.508	54.712	71.291	54.735	71.329	49.027	66.080	11.369	10.421	11.374	10.449	0	159760.300	1706	2847950	42
43	93.345	1708.132	55.659	71.291	55.707	71.312	49.975	66.080	11.369	10.421	11.374	10.449	0	159445.093	1704	2842331	43
44	93.345	1709.337	55.659	71.054	55.686	71.081	49.975	65.844	11.369	10.421	11.374	10.449	0	159557.623	1705	2844337	44
45	93.345	1723.391	56.133	71.054	56.128	71.085	50.448	65.844	11.369	10.421	11.374	10.449	0	160869.498	1720	2867723	45
46	93.345	1702.575	56.133	71.054	56.131	71.072	50.448	65.844	11.369	10.421	11.374	10.449	0	158926.368	1699	2833084	46
47	93.345	1700.141	56.133	70.817	56.142	70.831	50.448	65.607	11.369	10.421	11.374	10.449	0	158699.233	1693	2829035	47
48	93.345	1718.336	56.370	70.580	56.372	70.601	50.685	65.370	11.369	10.421	11.374	10.449	0	160397.613	1719	2859311	48
49	93.345	1720.778	57.080	70.344	57.086	70.351	51.396	65.133	11.369	10.421	11.374	10.449	0	160625.590	1716	2863375	49
50	93.345	1723.386	57.317	70.344	57.326	70.364	51.633	65.133	11.369	10.421	11.374	10.449	0	160868.993	1712	2867714	50
51	93.345	1721.931	57.554	70.107	57.538	70.117	51.870	64.896	11.369	10.421	11.374	10.449	0	160733.183	1721	2865293	51
52	93.345	1714.554	58.264	70.107	58.255	70.113	52.580	64.896	11.369	10.421	11.374	10.449	0	160044.597	1702	2853018	52
53	93.345	1701.567	58.501	70.107	58.470	70.106	52.817	64.896	11.369	10.421	11.374	10.449	0	158832.294	1694	2831407	53
54	93.345	1715.448	60.870	70.107	60.884	70.115	55.185	64.896	11.369	10.421	11.374	10.449	0	160128.013	1709	2854505	54
55	93.345	1697.668	62.765	70.107	62.767	70.111	57.080	64.896	11.369	10.421	11.374	10.449	0	158468.339	1695	2824919	55
56	93.345	1697.980	63.712	70.107	63.732	70.112	58.028	64.896	11.369	10.421	11.374	10.449	0	158497.453	1694	2825438	56
57	93.345	1706.031	63.949	70.107	63.973	70.096	58.264	64.896	11.369	10.421	11.374	10.449	0	159249.036	1696	2838836	57
58	93.345	1704.109	63.949	70.107	63.960	70.099	58.264	64.896	11.369	10.421	11.374	10.449	0	159069.583	1696	2835637	58
59	93.345	1705.135	64.186	70.107	64.185	70.120	58.501	64.896	11.369	10.421	11.374	10.449	0	159165.339	1702	2837344	59
60	93.345	1707.047	65.370	70.107	65.373	70.101	59.685	64.896	11.369	10.421	11.374	10.449	0	159343.895	1708	2840527	60
61	93.345	1705.416	65.370	70.107	65.367	70.098	59.685	64.896	11.369	10.421	11.374	10.449	0	159191.593	1701	2837812	61
