## Supplementary Code 2 for "Engineering combinatorial and dynamic decoders using synthetic immediate-early genes": XY_20-V1-cell_7.txt

	Area	Mean	X	Y	XM	YM	BX	BY	Width	Height	Major	Minor	Angle	IntDen	Median	RawIntDen	Slice
1	112.979	1707.066	81.002	88.226	80.989	88.257	75.081	82.186	11.842	12.079	12.101	11.888	90.000	192861.779	1704	3438030	1
2	112.979	1717.316	81.002	88.226	80.993	88.244	75.081	82.186	11.842	12.079	12.101	11.888	90.000	194019.837	1711	3458674	2
3	112.979	1725.566	81.002	88.226	81.027	88.260	75.081	82.186	11.842	12.079	12.101	11.888	90.000	194951.938	1715	3475290	3
4	112.979	1717.664	81.002	88.226	81.027	88.243	75.081	82.186	11.842	12.079	12.101	11.888	90.000	194059.161	1714	3459375	4
5	112.979	1713.539	81.002	87.989	81.025	87.989	75.081	81.949	11.842	12.079	12.101	11.888	90.000	193593.110	1708	3451067	5
6	112.979	1716.543	80.528	87.752	80.563	87.746	74.607	81.712	11.842	12.079	12.101	11.888	90.000	193932.495	1710	3457117	6
7	112.979	1713.398	79.344	87.752	79.361	87.740	73.423	81.712	11.842	12.079	12.101	11.888	90.000	193577.235	1704	3450784	7
8	112.979	1720.455	79.107	87.752	79.127	87.725	73.186	81.712	11.842	12.079	12.101	11.888	90.000	194374.480	1714	3464996	8
9	112.979	1705.695	78.633	87.752	78.651	87.748	72.712	81.712	11.842	12.079	12.101	11.888	90.000	192706.896	1702	3435269	9
10	112.979	1708.322	77.923	87.989	77.941	87.998	72.002	81.949	11.842	12.079	12.101	11.888	90.000	193003.704	1700	3440560	10
11	112.979	1720.603	77.686	87.989	77.712	88.009	71.765	81.949	11.842	12.079	12.101	11.888	90.000	194391.253	1716	3465295	11
12	112.979	1718.388	77.212	88.226	77.248	88.259	71.291	82.186	11.842	12.079	12.101	11.888	90.000	194141.006	1712	3460834	12
13	112.979	1723.028	76.975	88.226	77.018	88.236	71.054	82.186	11.842	12.079	12.101	11.888	90.000	194665.229	1724	3470179	13
14	112.979	1737.280	76.265	88.226	76.310	88.244	70.344	82.186	11.842	12.079	12.101	11.888	90.000	196275.313	1730	3498881	14
15	112.979	1739.061	75.317	88.226	75.356	88.247	69.396	82.186	11.842	12.079	12.101	11.888	90.000	196476.532	1732	3502468	15
16	112.979	1729.803	73.659	87.515	73.674	87.518	67.738	81.475	11.842	12.079	12.101	11.888	90.000	195430.611	1726	3483823	16
17	112.979	1742.056	71.291	87.041	71.244	87.030	65.370	81.002	11.842	12.079	12.101	11.888	90.000	196814.962	1729	3508501	17
18	112.979	1743.055	70.107	86.804	70.055	86.779	64.186	80.765	11.842	12.079	12.101	11.888	90.000	196927.829	1740	3510513	18
19	112.979	1757.131	69.633	86.804	69.588	86.795	63.712	80.765	11.842	12.079	12.101	11.888	90.000	198518.111	1753	3538862	19
20	112.979	1747.166	69.159	86.804	69.099	86.789	63.238	80.765	11.842	12.079	12.101	11.888	90.000	197392.252	1739	3518792	20
21	112.979	1755.535	68.449	86.568	68.403	86.548	62.528	80.528	11.842	12.079	12.101	11.888	90.000	198337.761	1753	3535647	21
22	112.979	1751.464	68.212	86.568	68.173	86.557	62.291	80.528	11.842	12.079	12.101	11.888	90.000	197877.881	1748	3527449	22
23	112.979	1755.179	68.212	86.568	68.169	86.557	62.291	80.528	11.842	12.079	12.101	11.888	90.000	198297.539	1748	3534930	23
24	112.979	1763.507	67.975	86.331	67.927	86.292	62.054	80.291	11.842	12.079	12.101	11.888	90.000	199238.504	1757	3551704	24
25	112.979	1779.762	67.265	86.331	67.214	86.297	61.343	80.291	11.842	12.079	12.101	11.888	90.000	201074.938	1775	3584441	25
26	112.979	1779.396	67.265	86.331	67.227	86.301	61.343	80.291	11.842	12.079	12.101	11.888	90.000	201033.539	1773	3583703	26
27	112.979	1783.218	67.501	86.331	67.463	86.311	61.580	80.291	11.842	12.079	12.101	11.888	90.000	201465.426	1777	3591402	27
28	112.979	1771.446	67.501	86.331	67.462	86.306	61.580	80.291	11.842	12.079	12.101	11.888	90.000	200135.376	1769	3567692	28
29	112.979	1769.655	67.501	86.568	67.443	86.553	61.580	80.528	11.842	12.079	12.101	11.888	90.000	199933.036	1766	3564085	29
30	112.979	1760.369	67.501	86.568	67.469	86.552	61.580	80.528	11.842	12.079	12.101	11.888	90.000	198883.917	1760	3545383	30
31	112.979	1756.643	67.501	86.568	67.464	86.542	61.580	80.528	11.842	12.079	12.101	11.888	90.000	198462.968	1751	3537879	31
32	112.979	1761.974	67.501	86.568	67.447	86.547	61.580	80.528	11.842	12.079	12.101	11.888	90.000	199065.221	1758	3548615	32
33	112.979	1753.970	67.501	86.568	67.466	86.548	61.580	80.528	11.842	12.079	12.101	11.888	90.000	198160.944	1750	3532495	33
34	112.979	1756.529	67.501	86.568	67.466	86.551	61.580	80.528	11.842	12.079	12.101	11.888	90.000	198450.122	1752	3537650	34
35	112.979	1752.494	67.738	86.568	67.709	86.552	61.817	80.528	11.842	12.079	12.101	11.888	90.000	197994.169	1746	3529522	35
36	112.979	1745.897	67.738	86.568	67.707	86.536	61.817	80.528	11.842	12.079	12.101	11.888	90.000	197248.926	1741	3516237	36
37	112.979	1745.206	67.975	86.568	67.964	86.560	62.054	80.528	11.842	12.079	12.101	11.888	90.000	197170.783	1737	3514844	37
38	112.979	1751.292	67.975	86.568	67.990	86.558	62.054	80.528	11.842	12.079	12.101	11.888	90.000	197858.415	1745	3527102	38
39	112.979	1742.800	67.975	86.568	67.975	86.551	62.054	80.528	11.842	12.079	12.101	11.888	90.000	196898.995	1733	3509999	39
40	112.979	1737.735	67.975	86.568	68.009	86.586	62.054	80.528	11.842	12.079	12.101	11.888	90.000	196326.754	1735	3499798	40
41	112.979	1743.993	67.975	86.568	67.989	86.568	62.054	80.528	11.842	12.079	12.101	11.888	90.000	197033.795	1738	3512402	41
42	112.979	1749.948	67.975	86.568	68.005	86.571	62.054	80.528	11.842	12.079	12.101	11.888	90.000	197706.618	1749	3524396	42
43	112.979	1742.267	67.265	86.568	67.292	86.578	61.343	80.528	11.842	12.079	12.101	11.888	90.000	196838.803	1740	3508926	43
44	112.979	1746.800	66.791	86.568	66.815	86.590	60.870	80.528	11.842	12.079	12.101	11.888	90.000	197350.965	1741	3518056	44
45	112.979	1753.466	66.317	86.568	66.354	86.593	60.396	80.528	11.842	12.079	12.101	11.888	90.000	198104.062	1750	3531481	45
46	112.979	1748.599	65.607	86.568	65.629	86.580	59.685	80.528	11.842	12.079	12.101	11.888	90.000	197554.203	1746	3521679	46
47	112.979	1735.759	64.896	86.331	64.935	86.349	58.975	80.291	11.842	12.079	12.101	11.888	90.000	196103.489	1726	3495818	47
48	112.979	1736.673	63.001	85.857	63.023	85.863	57.080	79.818	11.842	12.079	12.101	11.888	90.000	196206.819	1727	3497660	48
49	112.979	1745.132	62.054	85.620	62.050	85.614	56.133	79.581	11.842	12.079	12.101	11.888	90.000	197162.425	1740	3514695	49
50	112.979	1741.226	61.580	85.383	61.547	85.388	55.659	79.344	11.842	12.079	12.101	11.888	90.000	196721.169	1738	3506829	50
51	112.979	1734.810	61.343	85.383	61.343	85.385	55.422	79.344	11.842	12.079	12.101	11.888	90.000	195996.289	1730	3493907	51
52	112.979	1729.974	60.633	85.147	60.613	85.143	54.712	79.107	11.842	12.079	12.101	11.888	90.000	195449.908	1726	3484167	52
53	112.979	1712.313	59.922	84.910	59.894	84.884	54.001	78.870	11.842	12.079	12.101	11.888	90.000	193454.608	1711	3448598	53
54	112.979	1720.400	59.449	84.673	59.448	84.675	53.527	78.633	11.842	12.079	12.101	11.888	90.000	194368.309	1718	3464886	54
55	112.979	1713.647	58.975	84.673	58.968	84.683	53.054	78.633	11.842	12.079	12.101	11.888	90.000	193605.340	1712	3451285	55
56	112.979	1720.333	58.738	84.436	58.770	84.431	52.817	78.396	11.842	12.079	12.101	11.888	90.000	194360.680	1712	3464750	56
57	112.979	1734.343	58.264	84.199	58.275	84.193	52.343	78.160	11.842	12.079	12.101	11.888	90.000	195943.502	1726	3492966	57
58	112.979	1723.304	57.791	84.199	57.799	84.187	51.870	78.160	11.842	12.079	12.101	11.888	90.000	194696.362	1717	3470734	58
59	112.979	1725.267	57.080	83.962	57.063	83.935	51.159	77.923	11.842	12.079	12.101	11.888	90.000	194918.112	1723	3474687	59
60	112.979	1727.361	56.843	83.962	56.818	83.944	50.922	77.923	11.842	12.079	12.101	11.888	90.000	195154.784	1721	3478906	60
61	112.979	1721.853	56.133	83.725	56.099	83.686	50.212	77.686	11.842	12.079	12.101	11.888	90.000	194532.448	1720	3467812	61
