## Supplementary Code 2 for "Engineering combinatorial and dynamic decoders using synthetic immediate-early genes": XY_20-V1-cell_8.txt

	Area	Mean	X	Y	XM	YM	BX	BY	Width	Height	Major	Minor	Angle	IntDen	Median	RawIntDen	Slice
1	143.439	2132.327	33.751	89.410	33.736	89.312	26.764	82.897	13.974	13.027	13.996	13.049	0	305858.779	2133	5452359.000	1
2	143.439	2153.282	33.751	89.410	33.752	89.314	26.764	82.897	13.974	13.027	13.996	13.049	0	308864.603	2143	5505942.000	2
3	143.439	2141.693	33.751	89.410	33.746	89.308	26.764	82.897	13.974	13.027	13.996	13.049	0	307202.236	2139	5476308.000	3
4	143.439	2147.604	33.751	89.173	33.763	89.045	26.764	82.660	13.974	13.027	13.996	13.049	0	308050.136	2142	5491423.000	4
5	143.439	2148.925	33.277	88.699	33.287	88.572	26.290	82.186	13.974	13.027	13.996	13.049	0	308239.574	2146	5494800.000	5
6	143.439	2150.407	32.330	88.699	32.318	88.570	25.343	82.186	13.974	13.027	13.996	13.049	0	308452.237	2153	5498591.000	6
7	143.439	2151.562	31.619	88.699	31.645	88.571	24.632	82.186	13.974	13.027	13.996	13.049	0	308617.946	2152	5501545.000	7
8	143.439	2157.388	30.672	89.173	30.666	89.046	23.685	82.660	13.974	13.027	13.996	13.049	0	309453.505	2151	5516440.000	8
9	143.439	2144.494	29.251	89.410	29.270	89.297	22.264	82.897	13.974	13.027	13.996	13.049	0	307604.112	2142	5483472.000	9
10	143.439	2142.925	28.777	89.647	28.805	89.534	21.790	83.133	13.974	13.027	13.996	13.049	0	307379.053	2137	5479460.000	10
11	143.439	2151.026	28.540	89.647	28.546	89.536	21.553	83.133	13.974	13.027	13.996	13.049	0	308541.038	2142	5500174.000	11
12	143.439	2167.420	28.540	89.647	28.582	89.560	21.553	83.133	13.974	13.027	13.996	13.049	0	310892.551	2165	5542093.000	12
13	143.439	2160.472	28.303	89.647	28.345	89.603	21.316	83.133	13.974	13.027	13.996	13.049	0	309895.939	2160	5524327.000	13
14	143.439	2183.070	28.066	89.647	28.066	89.592	21.079	83.133	13.974	13.027	13.996	13.049	0	313137.424	2180	5582111.000	14
15	143.439	2189.592	27.830	89.647	27.848	89.567	20.843	83.133	13.974	13.027	13.996	13.049	0	314072.947	2188	5598788.000	15
16	143.439	2192.523	27.593	89.647	27.571	89.535	20.606	83.133	13.974	13.027	13.996	13.049	0	314493.279	2196	5606281.000	16
17	143.439	2183.500	27.356	89.647	27.379	89.560	20.369	83.133	13.974	13.027	13.996	13.049	0	313199.018	2173	5583209.000	17
18	143.439	2212.534	27.119	89.647	27.169	89.547	20.132	83.133	13.974	13.027	13.996	13.049	0	317363.630	2206	5657449.000	18
19	143.439	2239.044	26.882	89.647	26.957	89.513	19.895	83.133	13.974	13.027	13.996	13.049	0	321166.194	2228	5725235.000	19
20	143.439	2242.988	26.882	89.647	26.970	89.535	19.895	83.133	13.974	13.027	13.996	13.049	0	321731.984	2233	5735321.000	20
21	143.439	2221.206	26.408	89.647	26.475	89.544	19.421	83.133	13.974	13.027	13.996	13.049	0	318607.572	2216	5679624.000	21
22	143.439	2204.899	25.935	89.647	25.972	89.527	18.948	83.133	13.974	13.027	13.996	13.049	0	316268.568	2198	5637928.000	22
23	143.439	2212.794	25.224	89.647	25.246	89.550	18.237	83.133	13.974	13.027	13.996	13.049	0	317400.878	2209	5658113.000	23
24	143.439	2225.084	24.514	89.647	24.518	89.543	17.527	83.133	13.974	13.027	13.996	13.049	0	319163.882	2215	5689541.000	24
25	143.439	2234.355	23.803	89.647	23.820	89.539	16.816	83.133	13.974	13.027	13.996	13.049	0	320493.708	2227	5713247.000	25
26	143.439	2239.708	23.329	89.647	23.341	89.549	16.342	83.133	13.974	13.027	13.996	13.049	0	321261.446	2237	5726933.000	26
27	143.439	2261.625	23.093	89.647	23.136	89.548	16.106	83.133	13.974	13.027	13.996	13.049	0	324405.155	2251	5782974.000	27
28	143.439	2257.368	22.856	89.647	22.890	89.555	15.869	83.133	13.974	13.027	13.996	13.049	0	323794.600	2254	5772090.000	28
29	143.439	2262.160	22.856	89.647	22.885	89.555	15.869	83.133	13.974	13.027	13.996	13.049	0	324481.895	2254	5784342.000	29
30	143.439	2262.603	22.619	89.647	22.671	89.551	15.632	83.133	13.974	13.027	13.996	13.049	0	324545.509	2251	5785476.000	30
31	143.439	2247.324	22.619	89.647	22.680	89.530	15.632	83.133	13.974	13.027	13.996	13.049	0	322353.927	2233	5746408.000	31
32	143.439	2250.089	22.619	89.647	22.685	89.541	15.632	83.133	13.974	13.027	13.996	13.049	0	322750.474	2237	5753477.000	32
33	143.439	2256.253	22.619	89.647	22.668	89.553	15.632	83.133	13.974	13.027	13.996	13.049	0	323634.668	2247	5769239.000	33
34	143.439	2277.127	22.619	89.647	22.660	89.543	15.632	83.133	13.974	13.027	13.996	13.049	0	326628.824	2265	5822614.000	34
35	143.439	2280.235	22.619	89.647	22.684	89.521	15.632	83.133	13.974	13.027	13.996	13.049	0	327074.624	2274	5830561.000	35
36	143.439	2284.187	22.619	89.647	22.702	89.551	15.632	83.133	13.974	13.027	13.996	13.049	0	327641.480	2283	5840666.000	36
37	143.439	2274.777	23.093	89.647	23.153	89.529	16.106	83.133	13.974	13.027	13.996	13.049	0	326291.683	2270	5816604.000	37
38	143.439	2302.194	24.040	89.647	24.128	89.533	17.053	83.133	13.974	13.027	13.996	13.049	0	330224.335	2294	5886709.000	38
39	143.439	2304.463	24.277	89.647	24.325	89.530	17.290	83.133	13.974	13.027	13.996	13.049	0	330549.920	2302	5892513.000	39
40	143.439	2286.125	24.277	89.647	24.322	89.548	17.290	83.133	13.974	13.027	13.996	13.049	0	327919.438	2284	5845621.000	40
41	143.439	2309.098	24.277	89.647	24.359	89.538	17.290	83.133	13.974	13.027	13.996	13.049	0	331214.721	2307	5904364.000	41
42	143.439	2309.991	24.277	89.647	24.338	89.554	17.290	83.133	13.974	13.027	13.996	13.049	0	331342.733	2305	5906646.000	42
43	143.439	2312.154	24.277	89.647	24.320	89.532	17.290	83.133	13.974	13.027	13.996	13.049	0	331653.003	2312	5912177.000	43
44	143.439	2301.847	24.277	89.647	24.340	89.546	17.290	83.133	13.974	13.027	13.996	13.049	0	330174.578	2297	5885822.000	44
45	143.439	2324.246	24.277	89.647	24.334	89.557	17.290	83.133	13.974	13.027	13.996	13.049	0	333387.566	2323	5943098.000	45
46	143.439	2295.702	24.514	90.120	24.588	90.018	17.527	83.607	13.974	13.027	13.996	13.049	0	329293.244	2290	5870111.000	46
47	143.439	2282.153	24.751	90.357	24.828	90.248	17.764	83.844	13.974	13.027	13.996	13.049	0	327349.721	2279	5835465.000	47
48	143.439	2311.332	24.751	90.357	24.834	90.257	17.764	83.844	13.974	13.027	13.996	13.049	0	331535.144	2310	5910076.000	48
49	143.439	2303.339	24.751	90.357	24.851	90.256	17.764	83.844	13.974	13.027	13.996	13.049	0	330388.698	2305	5889639.000	49
50	143.439	2309.139	24.751	90.357	24.848	90.257	17.764	83.844	13.974	13.027	13.996	13.049	0	331220.555	2298	5904468.000	50
51	143.439	2295.271	24.751	90.357	24.821	90.256	17.764	83.844	13.974	13.027	13.996	13.049	0	329231.313	2295	5869007.000	51
52	143.439	2285.500	24.751	90.594	24.846	90.491	17.764	84.081	13.974	13.027	13.996	13.049	0	327829.796	2280	5844023.000	52
53	143.439	2263.823	24.987	90.594	25.100	90.481	18.000	84.081	13.974	13.027	13.996	13.049	0	324720.474	2270	5788595.000	53
54	143.439	2262.268	24.987	90.831	25.100	90.698	18.000	84.318	13.974	13.027	13.996	13.049	0	324497.434	2261	5784619.000	54
55	143.439	2253.751	24.987	90.831	25.116	90.701	18.000	84.318	13.974	13.027	13.996	13.049	0	323275.762	2250	5762841.000	55
56	143.439	2260.010	24.987	91.068	25.116	90.922	18.000	84.554	13.974	13.027	13.996	13.049	0	324173.588	2259	5778846.000	56
57	143.439	2282.391	24.987	91.068	25.077	90.922	18.000	84.554	13.974	13.027	13.996	13.049	0	327383.884	2285	5836074.000	57
58	143.439	2283.539	24.987	91.068	25.066	90.945	18.000	84.554	13.974	13.027	13.996	13.049	0	327548.528	2285	5839009.000	58
59	143.439	2276.785	24.987	91.068	25.059	90.937	18.000	84.554	13.974	13.027	13.996	13.049	0	326579.683	2276	5821738.000	59
60	143.439	2280.492	24.987	91.068	25.066	90.915	18.000	84.554	13.974	13.027	13.996	13.049	0	327111.479	2281	5831218.000	60
61	143.439	2292.008	24.987	91.068	25.013	90.923	18.000	84.554	13.974	13.027	13.996	13.049	0	328763.299	2293	5860664.000	61
