## Supplementary Code 2 for "Engineering combinatorial and dynamic decoders using synthetic immediate-early genes": XY_20-V1-cell_9.txt

	Area	Mean	X	Y	XM	YM	BX	BY	Width	Height	Major	Minor	Angle	IntDen	Median	RawIntDen	Slice
1	188.372	2069.834	56.962	108.476	56.967	108.438	48.791	101.134	16.342	14.685	16.341	14.678	0	389899.557	2065	6950503.000	1
2	188.372	2084.398	56.962	108.476	56.947	108.418	48.791	101.134	16.342	14.685	16.341	14.678	0	392642.905	2080	6999407.000	2
3	188.372	2077.459	56.962	108.476	56.976	108.435	48.791	101.134	16.342	14.685	16.341	14.678	0	391335.967	2073	6976109.000	3
4	188.372	2094.280	57.199	108.476	57.219	108.415	49.027	101.134	16.342	14.685	16.341	14.678	0	394504.471	2094	7032592.000	4
5	188.372	2084.880	56.962	108.002	56.966	107.949	48.791	100.660	16.342	14.685	16.341	14.678	0	392733.838	2087	7001028.000	5
6	188.372	2088.538	56.962	108.002	56.953	107.941	48.791	100.660	16.342	14.685	16.341	14.678	0	393422.760	2085	7013309.000	6
7	188.372	2094.406	56.962	108.002	56.968	107.942	48.791	100.660	16.342	14.685	16.341	14.678	0	394528.312	2092	7033017.000	7
8	188.372	2107.429	57.435	108.002	57.455	107.934	49.264	100.660	16.342	14.685	16.341	14.678	0	396981.416	2110	7076747.000	8
9	188.372	2096.245	57.435	108.002	57.425	107.933	49.264	100.660	16.342	14.685	16.341	14.678	0	394874.596	2087	7039190.000	9
10	188.372	2105.443	57.909	108.239	57.901	108.187	49.738	100.897	16.342	14.685	16.341	14.678	0	396607.308	2113	7070078.000	10
11	188.372	2098.322	58.146	108.476	58.121	108.419	49.975	101.134	16.342	14.685	16.341	14.678	0	395265.870	2103	7046165.000	11
12	188.372	2092.334	58.383	108.950	58.378	108.898	50.212	101.607	16.342	14.685	16.341	14.678	0	394137.992	2095	7026059.000	12
13	188.372	2106.440	58.857	109.187	58.849	109.124	50.685	101.844	16.342	14.685	16.341	14.678	0	396795.175	2108	7073427.000	13
14	188.372	2123.035	59.093	109.423	59.097	109.365	50.922	102.081	16.342	14.685	16.341	14.678	0	399921.158	2127	7129152.000	14
15	188.372	2116.806	59.804	110.134	59.773	110.066	51.633	102.792	16.342	14.685	16.341	14.678	0	398747.729	2118	7108234.000	15
16	188.372	2099.009	60.751	111.318	60.712	111.227	52.580	103.976	16.342	14.685	16.341	14.678	0	395395.285	2101	7048472.000	16
17	188.372	2102.701	60.988	111.318	60.949	111.243	52.817	103.976	16.342	14.685	16.341	14.678	0	396090.770	2108	7060870.000	17
18	188.372	2096.178	61.225	111.792	61.184	111.677	53.054	104.450	16.342	14.685	16.341	14.678	0	394862.086	2093	7038967.000	18
19	188.372	2096.542	61.462	111.792	61.417	111.703	53.291	104.450	16.342	14.685	16.341	14.678	0	394930.580	2097	7040188.000	19
20	188.372	2083.922	61.936	112.266	61.895	112.168	53.764	104.923	16.342	14.685	16.341	14.678	0	392553.375	2081	6997811.000	20
21	188.372	2078.064	62.172	112.502	62.131	112.406	54.001	105.160	16.342	14.685	16.341	14.678	0	391449.899	2077	6978140.000	21
22	188.372	2064.826	62.409	112.739	62.368	112.640	54.238	105.397	16.342	14.685	16.341	14.678	0	388956.237	2069	6933687.000	22
23	188.372	2068.191	62.646	112.739	62.610	112.659	54.475	105.397	16.342	14.685	16.341	14.678	0	389589.960	2067	6944984.000	23
24	188.372	2078.147	62.409	112.739	62.365	112.656	54.238	105.397	16.342	14.685	16.341	14.678	0	391465.550	2071	6978419.000	24
25	188.372	2079.415	61.936	112.739	61.909	112.651	53.764	105.397	16.342	14.685	16.341	14.678	0	391704.297	2075	6982675.000	25
26	188.372	2088.823	61.699	112.739	61.660	112.651	53.527	105.397	16.342	14.685	16.341	14.678	0	393476.444	2090	7014266.000	26
27	188.372	2071.418	61.699	112.739	61.660	112.619	53.527	105.397	16.342	14.685	16.341	14.678	0	390197.935	2066	6955822.000	27
28	188.372	2083.852	61.462	112.739	61.428	112.635	53.291	105.397	16.342	14.685	16.341	14.678	0	392540.136	2080	6997575.000	28
29	188.372	2074.987	61.225	112.739	61.201	112.652	53.054	105.397	16.342	14.685	16.341	14.678	0	390870.253	2071	6967807.000	29
30	188.372	2053.610	61.225	112.739	61.224	112.624	53.054	105.397	16.342	14.685	16.341	14.678	0	386843.359	2051	6896022.000	30
31	188.372	2048.662	61.225	112.502	61.207	112.406	53.054	105.160	16.342	14.685	16.341	14.678	0	385911.258	2048	6879406.000	31
32	188.372	2062.448	60.751	112.029	60.738	111.922	52.580	104.686	16.342	14.685	16.341	14.678	0	388508.249	2065	6925701.000	32
33	188.372	2058.225	60.514	112.029	60.527	111.900	52.343	104.686	16.342	14.685	16.341	14.678	0	387712.688	2060	6911519.000	33
34	188.372	2063.053	60.278	111.792	60.303	111.686	52.106	104.450	16.342	14.685	16.341	14.678	0	388622.126	2059	6927731.000	34
35	188.372	2073.663	60.278	111.318	60.310	111.217	52.106	103.976	16.342	14.685	16.341	14.678	0	390620.847	2079	6963361.000	35
36	188.372	2087.839	60.751	110.371	60.770	110.272	52.580	103.029	16.342	14.685	16.341	14.678	0	393291.214	2087	7010964.000	36
37	188.372	2092.970	60.988	109.897	61.025	109.801	52.817	102.555	16.342	14.685	16.341	14.678	0	394257.646	2097	7028192.000	37
38	188.372	2096.526	61.462	109.897	61.476	109.813	53.291	102.555	16.342	14.685	16.341	14.678	0	394927.495	2088	7040133.000	38
39	188.372	2092.242	61.699	109.897	61.718	109.794	53.527	102.555	16.342	14.685	16.341	14.678	0	394120.489	2093	7025747.000	39
40	188.372	2093.660	61.699	109.423	61.709	109.328	53.527	102.081	16.342	14.685	16.341	14.678	0	394387.678	2087	7030510.000	40
41	188.372	2084.224	61.699	109.423	61.732	109.336	53.527	102.081	16.342	14.685	16.341	14.678	0	392610.257	2082	6998825.000	41
42	188.372	2072.359	61.699	109.423	61.731	109.334	53.527	102.081	16.342	14.685	16.341	14.678	0	390375.200	2072	6958982.000	42
43	188.372	2080.048	62.172	108.950	62.203	108.852	54.001	101.607	16.342	14.685	16.341	14.678	0	391823.614	2078	6984802.000	43
44	188.372	2077.517	62.646	108.713	62.670	108.611	54.475	101.371	16.342	14.685	16.341	14.678	0	391346.737	2076	6976301.000	44
45	188.372	2095.324	63.593	108.239	63.601	108.163	55.422	100.897	16.342	14.685	16.341	14.678	0	394701.089	2092	7036097.000	45
46	188.372	2090.120	64.304	108.002	64.287	107.932	56.133	100.660	16.342	14.685	16.341	14.678	0	393720.857	2090	7018623.000	46
47	188.372	2081.820	64.304	108.002	64.306	107.932	56.133	100.660	16.342	14.685	16.341	14.678	0	392157.333	2081	6990751.000	47
48	188.372	2095.462	64.304	108.002	64.302	107.946	56.133	100.660	16.342	14.685	16.341	14.678	0	394727.062	2098	7036560.000	48
49	188.372	2084.555	64.541	108.002	64.543	107.942	56.370	100.660	16.342	14.685	16.341	14.678	0	392672.636	2086	6999937.000	49
50	188.372	2084.273	64.778	108.002	64.791	107.935	56.606	100.660	16.342	14.685	16.341	14.678	0	392619.457	2086	6998989.000	50
51	188.372	2079.705	65.015	107.765	65.035	107.678	56.843	100.423	16.342	14.685	16.341	14.678	0	391758.935	2077	6983649.000	51
52	188.372	2081.169	65.725	107.292	65.731	107.212	57.554	99.950	16.342	14.685	16.341	14.678	0	392034.650	2079	6988564.000	52
53	188.372	2069.406	66.199	107.055	66.201	107.018	58.028	99.713	16.342	14.685	16.341	14.678	0	389818.946	2070	6949066.000	53
54	188.372	2075.492	66.436	107.055	66.442	107.006	58.264	99.713	16.342	14.685	16.341	14.678	0	390965.336	2082	6969502.000	54
55	188.372	2071.575	66.436	107.055	66.440	107.009	58.264	99.713	16.342	14.685	16.341	14.678	0	390227.554	2067	6956350.000	55
56	188.372	2064.969	66.436	107.055	66.448	106.989	58.264	99.713	16.342	14.685	16.341	14.678	0	388983.051	2064	6934165.000	56
57	188.372	2062.579	65.725	107.055	65.740	106.970	57.554	99.713	16.342	14.685	16.341	14.678	0	388532.876	2057	6926140.000	57
58	188.372	2074.313	65.015	107.055	65.034	106.984	56.843	99.713	16.342	14.685	16.341	14.678	0	390743.250	2073	6965543.000	58
59	188.372	2080.254	64.304	106.581	64.321	106.526	56.133	99.239	16.342	14.685	16.341	14.678	0	391862.433	2077	6985494.000	59
60	188.372	2082.604	64.304	106.108	64.309	106.054	56.133	98.765	16.342	14.685	16.341	14.678	0	392304.979	2077	6993383.000	60
61	188.372	2083.507	64.541	106.108	64.551	106.045	56.370	98.765	16.342	14.685	16.341	14.678	0	392475.232	2085	6996418.000	61
