## Supplementary Code 2 for "Engineering combinatorial and dynamic decoders using synthetic immediate-early genes": XY_21-V1-cell_1.txt

	Area	Mean	X	Y	XM	YM	BX	BY	Width	Height	Major	Minor	Angle	IntDen	Median	RawIntDen	Slice
1	150.002	1840.245	13.263	116.079	13.385	116.051	5.211	110.134	16.106	11.132	16.474	11.593	4.229E-14	276040.970	1834	4920815	1
2	150.002	1856.874	13.263	116.079	13.394	116.022	5.211	110.134	16.106	11.132	16.474	11.593	4.229E-14	278535.417	1854	4965282	2
3	150.002	1866.657	13.263	116.079	13.352	116.044	5.211	110.134	16.106	11.132	16.474	11.593	4.229E-14	280002.848	1863	4991441	3
4	150.002	1875.148	13.027	116.079	13.110	116.026	4.974	110.134	16.106	11.132	16.474	11.593	4.229E-14	281276.521	1872	5014146	4
5	152.471	1883.876	12.790	115.928	12.825	115.879	4.737	109.897	16.106	11.369	16.428	11.817	0.000	287235.551	1883	5120374	5
6	154.827	1870.054	12.790	115.774	12.909	115.745	4.737	109.660	16.106	11.606	16.379	12.036	0.000	289534.165	1874	5161350	6
7	154.827	1883.161	12.553	115.774	12.688	115.734	4.500	109.660	16.106	11.606	16.379	12.036	0.000	291563.459	1872	5197525	7
8	150.002	1881.131	12.553	116.079	12.667	116.031	4.500	110.134	16.106	11.132	16.474	11.593	4.229E-14	282173.899	1877	5030143	8
9	150.002	1887.330	12.553	116.079	12.659	116.039	4.500	110.134	16.106	11.132	16.474	11.593	4.229E-14	283103.812	1878	5046720	9
10	150.002	1888.646	12.316	116.079	12.482	116.031	4.263	110.134	16.106	11.132	16.474	11.593	4.229E-14	283301.272	1886	5050240	10
11	150.002	1887.180	11.606	116.079	11.742	116.044	3.553	110.134	16.106	11.132	16.474	11.593	4.229E-14	283081.261	1876	5046318	11
12	150.002	1876.284	11.606	116.079	11.794	116.034	3.553	110.134	16.106	11.132	16.474	11.593	4.229E-14	281446.887	1874	5017183	12
13	150.002	1878.509	11.606	116.079	11.799	116.037	3.553	110.134	16.106	11.132	16.474	11.593	4.229E-14	281780.661	1874	5023133	13
14	150.002	1902.046	11.606	116.079	11.788	116.034	3.553	110.134	16.106	11.132	16.474	11.593	4.229E-14	285311.325	1895	5086072	14
15	154.827	1910.635	11.842	115.774	12.098	115.753	3.790	109.660	16.106	11.606	16.379	12.036	0.000	295817.096	1903	5273352	15
16	154.827	1910.107	11.842	115.774	12.090	115.730	3.790	109.660	16.106	11.606	16.379	12.036	0.000	295735.363	1910	5271895	16
17	154.827	1917.496	11.842	115.774	12.098	115.743	3.790	109.660	16.106	11.606	16.379	12.036	0.000	296879.453	1921	5292290	17
18	154.827	1914.754	11.842	115.774	12.065	115.730	3.790	109.660	16.106	11.606	16.379	12.036	0.000	296454.858	1911	5284721	18
19	154.827	1927.980	12.079	115.774	12.256	115.728	4.026	109.660	16.106	11.606	16.379	12.036	0.000	298502.608	1928	5321225	19
20	156.958	1928.470	12.316	115.614	12.484	115.576	4.263	109.423	16.106	11.842	16.325	12.241	0.000	302689.321	1918	5395859	20
21	158.866	1911.375	12.316	115.446	12.485	115.400	4.263	109.187	16.106	12.079	16.270	12.432	0.000	303651.658	1912	5413014	21
22	158.866	1931.328	12.316	115.446	12.455	115.398	4.263	109.187	16.106	12.079	16.270	12.432	0.000	306821.565	1930	5469522	22
23	160.436	1931.462	12.316	115.267	12.469	115.216	4.263	108.950	16.106	12.316	16.216	12.597	0.000	309876.585	1928	5523982	23
24	162.456	1950.032	12.316	114.871	12.418	114.828	4.263	108.476	16.106	12.790	16.132	12.822	0.000	316793.913	1942	5647293	24
25	162.456	1950.542	12.316	113.924	12.330	113.900	4.263	107.529	16.106	12.790	16.132	12.822	0.000	316876.767	1952	5648770	25
26	162.456	1951.590	12.079	112.976	12.058	112.972	4.026	106.581	16.106	12.790	16.132	12.822	0.000	317047.077	1960	5651806	26
27	162.456	1953.180	11.842	112.976	11.857	112.962	3.790	106.581	16.106	12.790	16.132	12.822	0.000	317305.289	1956	5656409	27
28	162.456	1961.139	11.606	112.976	11.624	112.972	3.553	106.581	16.106	12.790	16.132	12.822	0.000	318598.316	1968	5679459	28
29	162.456	1945.174	11.369	112.976	11.377	112.958	3.316	106.581	16.106	12.790	16.132	12.822	0.000	316004.746	1945	5633225	29
30	162.456	1932.477	11.369	112.976	11.345	112.969	3.316	106.581	16.106	12.790	16.132	12.822	0.000	313941.962	1940	5596453	30
31	162.456	1938.365	11.369	112.976	11.327	112.972	3.316	106.581	16.106	12.790	16.132	12.822	0.000	314898.577	1947	5613506	31
32	162.456	1948.362	11.369	112.976	11.344	112.982	3.316	106.581	16.106	12.790	16.132	12.822	0.000	316522.517	1943	5642455	32
33	162.456	1953.103	11.369	112.976	11.331	112.980	3.316	106.581	16.106	12.790	16.132	12.822	0.000	317292.724	1955	5656185	33
34	162.456	1958.779	11.369	112.976	11.342	112.967	3.316	106.581	16.106	12.790	16.132	12.822	0.000	318214.896	1960	5672624	34
35	162.456	1968.302	10.895	112.976	10.932	112.944	2.842	106.581	16.106	12.790	16.132	12.822	0.000	319761.927	1971	5700202	35
36	162.456	1965.178	10.895	112.266	10.897	112.264	2.842	105.871	16.106	12.790	16.132	12.822	0.000	319254.478	1966	5691156	36
37	162.456	1972.199	10.895	111.792	10.898	111.780	2.842	105.397	16.106	12.790	16.132	12.822	0.000	320395.090	1973	5711489	37
38	162.456	1982.065	10.895	111.081	10.917	111.066	2.842	104.686	16.106	12.790	16.132	12.822	0.000	321997.826	1977	5740060	38
39	162.456	1957.361	10.658	110.371	10.696	110.369	2.605	103.976	16.106	12.790	16.132	12.822	0.000	317984.507	1958	5668517	39
40	162.456	1964.686	10.421	109.897	10.473	109.893	2.368	103.502	16.106	12.790	16.132	12.822	0.000	319174.596	1961	5689732	40
41	162.456	1962.386	10.421	109.423	10.478	109.425	2.368	103.029	16.106	12.790	16.132	12.822	0.000	318800.881	1961	5683070	41
42	162.456	1955.449	10.184	109.423	10.249	109.418	2.132	103.029	16.106	12.790	16.132	12.822	0.000	317673.900	1950	5662980	42
43	162.456	1965.018	10.184	109.423	10.223	109.410	2.132	103.029	16.106	12.790	16.132	12.822	0.000	319228.505	1969	5690693	43
44	162.456	1966.439	10.184	109.187	10.203	109.183	2.132	102.792	16.106	12.790	16.132	12.822	0.000	319459.342	1968	5694808	44
45	162.456	1966.596	9.948	108.950	9.963	108.940	1.895	102.555	16.106	12.790	16.132	12.822	0.000	319484.754	1966	5695261	45
46	162.456	1956.508	9.711	108.950	9.708	108.946	1.658	102.555	16.106	12.790	16.132	12.822	0.000	317846.004	1956	5666048	46
47	162.456	1953.794	9.711	108.950	9.700	108.948	1.658	102.555	16.106	12.790	16.132	12.822	0.000	317404.973	1948	5658186	47
48	162.456	1980.468	9.711	108.950	9.710	108.943	1.658	102.555	16.106	12.790	16.132	12.822	0.000	321738.435	1975	5735436	48
49	162.456	1979.846	9.237	108.950	9.274	108.946	1.184	102.555	16.106	12.790	16.132	12.822	0.000	321637.405	1971	5733635	49
50	162.456	1965.266	9.237	108.950	9.288	108.939	1.184	102.555	16.106	12.790	16.132	12.822	0.000	319268.726	1965	5691410	50
51	162.456	1970.575	9.237	108.950	9.285	108.961	1.184	102.555	16.106	12.790	16.132	12.822	0.000	320131.267	1967	5706786	51
52	162.456	1949.180	9.237	108.950	9.301	108.963	1.184	102.555	16.106	12.790	16.132	12.822	0.000	316655.466	1943	5644825	52
53	162.456	1937.980	9.237	108.950	9.270	108.971	1.184	102.555	16.106	12.790	16.132	12.822	0.000	314835.917	1932	5612389	53
54	162.456	1952.396	9.237	108.950	9.245	108.936	1.184	102.555	16.106	12.790	16.132	12.822	0.000	317177.950	1949	5654139	54
55	162.456	1941.539	9.237	108.950	9.243	108.933	1.184	102.555	16.106	12.790	16.132	12.822	0.000	315414.161	1940	5622697	55
56	162.456	1933.278	9.237	109.187	9.252	109.176	1.184	102.792	16.106	12.790	16.132	12.822	0.000	314072.106	1937	5598773	56
57	162.456	1914.641	9.237	109.187	9.239	109.194	1.184	102.792	16.106	12.790	16.132	12.822	0.000	311044.404	1914	5544800	57
58	162.456	1916.903	9.237	109.187	9.241	109.185	1.184	102.792	16.106	12.790	16.132	12.822	0.000	311411.837	1915	5551350	58
59	162.456	1936.140	9.237	109.187	9.227	109.180	1.184	102.792	16.106	12.790	16.132	12.822	0.000	314537.091	1931	5607062	59
60	162.456	1940.817	9.237	109.187	9.244	109.181	1.184	102.792	16.106	12.790	16.132	12.822	0.000	315296.807	1938	5620605	60
61	162.456	1951.199	9.237	109.187	9.237	109.170	1.184	102.792	16.106	12.790	16.132	12.822	0.000	316983.519	1943	5650673	61
