## Supplementary Code 2 for "Engineering combinatorial and dynamic decoders using synthetic immediate-early genes": XY_21-V1-cell_2.txt

	Area	Mean	X	Y	XM	YM	BX	BY	Width	Height	Major	Minor	Angle	IntDen	Median	RawIntDen	Slice
1	242.057	2416.501	40.856	95.094	40.844	95.106	31.974	86.449	17.764	17.290	17.792	17.322	0	584930.480	2433	10427201.000	1
2	242.057	2439.747	40.856	95.094	40.817	95.123	31.974	86.449	17.764	17.290	17.792	17.322	0	590557.473	2450	10527510.000	2
3	242.057	2441.632	40.146	95.094	40.090	95.143	31.264	86.449	17.764	17.290	17.792	17.322	0	591013.651	2446	10535642.000	3
4	242.057	2431.377	39.672	95.331	39.606	95.376	30.790	86.686	17.764	17.290	17.792	17.322	0	588531.264	2441	10491390.000	4
5	242.057	2422.052	39.672	95.331	39.566	95.370	30.790	86.686	17.764	17.290	17.792	17.322	0	586274.161	2426	10451154.000	5
6	242.057	2425.404	39.672	95.094	39.525	95.156	30.790	86.449	17.764	17.290	17.792	17.322	0	587085.486	2426	10465617.000	6
7	242.057	2415.994	39.435	94.857	39.260	94.956	30.553	86.212	17.764	17.290	17.792	17.322	0	584807.684	2413	10425012.000	7
8	242.057	2414.208	38.725	94.384	38.545	94.504	29.843	85.739	17.764	17.290	17.792	17.322	0	584375.460	2406	10417307.000	8
9	242.057	2431.533	37.303	93.673	37.127	93.799	28.422	85.028	17.764	17.290	17.792	17.322	0	588569.129	2432	10492065.000	9
10	242.057	2455.520	37.067	93.436	36.912	93.555	28.185	84.791	17.764	17.290	17.792	17.322	0	594375.239	2457	10595567.000	10
11	242.057	2444.109	37.067	93.436	36.918	93.546	28.185	84.791	17.764	17.290	17.792	17.322	0	591613.323	2447	10546332.000	11
12	242.057	2460.171	37.067	93.436	36.934	93.539	28.185	84.791	17.764	17.290	17.792	17.322	0	595501.098	2469	10615637.000	12
13	242.057	2468.083	37.067	93.436	36.982	93.513	28.185	84.791	17.764	17.290	17.792	17.322	0	597416.179	2472	10649776.000	13
14	242.057	2504.135	37.067	93.436	37.026	93.489	28.185	84.791	17.764	17.290	17.792	17.322	0	606142.959	2512	10805343.000	14
15	242.057	2493.064	36.593	93.199	36.584	93.232	27.711	84.554	17.764	17.290	17.792	17.322	0	603463.224	2502	10757573.000	15
16	242.057	2498.430	36.356	93.199	36.399	93.223	27.474	84.554	17.764	17.290	17.792	17.322	0	604761.916	2510	10780724.000	16
17	242.057	2504.229	36.356	93.199	36.394	93.203	27.474	84.554	17.764	17.290	17.792	17.322	0	606165.678	2519	10805748.000	17
18	242.057	2490.706	36.119	92.726	36.175	92.683	27.237	84.081	17.764	17.290	17.792	17.322	0	602892.273	2496	10747395.000	18
19	242.057	2499.815	35.646	91.305	35.667	91.254	26.764	82.660	17.764	17.290	17.792	17.322	0	605097.318	2502	10786703.000	19
20	242.057	2501.566	35.409	90.594	35.421	90.568	26.527	81.949	17.764	17.290	17.792	17.322	0	605521.072	2515	10794257.000	20
21	242.057	2493.928	35.409	90.594	35.400	90.592	26.527	81.949	17.764	17.290	17.792	17.322	0	603672.184	2507	10761298.000	21
22	242.057	2512.382	36.119	90.594	36.049	90.639	27.237	81.949	17.764	17.290	17.792	17.322	0	608139.268	2521	10840930.000	22
23	242.057	2508.521	36.119	90.594	36.054	90.652	27.237	81.949	17.764	17.290	17.792	17.322	0	607204.699	2519	10824270.000	23
24	242.057	2520.622	36.119	90.594	36.023	90.656	27.237	81.949	17.764	17.290	17.792	17.322	0	610133.783	2533	10876485.000	24
25	242.057	2520.594	36.119	90.594	36.010	90.679	27.237	81.949	17.764	17.290	17.792	17.322	0	610126.995	2526	10876364.000	25
26	242.057	2514.627	36.119	90.594	36.033	90.689	27.237	81.949	17.764	17.290	17.792	17.322	0	608682.676	2522	10850617.000	26
27	242.057	2523.108	36.119	90.594	36.019	90.708	27.237	81.949	17.764	17.290	17.792	17.322	0	610735.531	2528	10887212.000	27
28	242.057	2519.775	36.119	90.357	36.019	90.472	27.237	81.712	17.764	17.290	17.792	17.322	0	609928.581	2530	10872827.000	28
29	242.057	2526.140	35.409	90.120	35.354	90.228	26.527	81.475	17.764	17.290	17.792	17.322	0	611469.330	2536	10900293.000	29
30	242.057	2515.169	34.935	89.884	34.875	89.996	26.053	81.239	17.764	17.290	17.792	17.322	0	608813.717	2529	10852953.000	30
31	242.057	2521.114	34.698	89.884	34.648	89.973	25.816	81.239	17.764	17.290	17.792	17.322	0	610252.932	2531	10878609.000	31
32	242.057	2525.511	34.698	89.884	34.714	89.958	25.816	81.239	17.764	17.290	17.792	17.322	0	611317.140	2541	10897580.000	32
33	242.057	2533.255	34.698	89.884	34.724	89.948	25.816	81.239	17.764	17.290	17.792	17.322	0	613191.608	2550	10930995.000	33
34	242.057	2527.889	34.461	89.884	34.470	89.967	25.579	81.239	17.764	17.290	17.792	17.322	0	611892.803	2545	10907842.000	34
35	242.057	2526.827	34.461	89.647	34.471	89.716	25.579	81.002	17.764	17.290	17.792	17.322	0	611635.713	2539	10903259.000	35
36	242.057	2520.628	33.751	88.462	33.784	88.534	24.869	79.818	17.764	17.290	17.792	17.322	0	610135.129	2535	10876509.000	36
37	242.057	2527.528	33.277	87.989	33.329	88.054	24.395	79.344	17.764	17.290	17.792	17.322	0	611805.349	2540	10906283.000	37
38	242.057	2530.484	33.277	87.752	33.316	87.813	24.395	79.107	17.764	17.290	17.792	17.322	0	612520.973	2550	10919040.000	38
39	242.057	2503.895	33.277	87.752	33.344	87.796	24.395	79.107	17.764	17.290	17.792	17.322	0	606084.955	2512	10804309.000	39
40	242.057	2478.266	33.514	87.752	33.559	87.759	24.632	79.107	17.764	17.290	17.792	17.322	0	599881.120	2486	10693717.000	40
41	242.057	2467.850	34.224	87.515	34.197	87.467	25.343	78.870	17.764	17.290	17.792	17.322	0	597359.971	2474	10648774.000	41
42	242.057	2462.554	34.224	86.804	34.182	86.763	25.343	78.160	17.764	17.290	17.792	17.322	0	596077.883	2479	10625919.000	42
43	242.057	2462.332	33.751	85.857	33.707	85.872	24.869	77.212	17.764	17.290	17.792	17.322	0	596024.255	2473	10624963.000	43
44	242.057	2475.350	32.330	83.962	32.337	84.026	23.448	75.317	17.764	17.290	17.792	17.322	0	599175.256	2484	10681134.000	44
45	242.057	2477.215	31.619	82.778	31.619	82.808	22.737	74.133	17.764	17.290	17.792	17.322	0	599626.778	2497	10689183.000	45
46	242.057	2471.314	31.619	82.778	31.632	82.818	22.737	74.133	17.764	17.290	17.792	17.322	0	598198.278	2481	10663718.000	46
47	242.057	2467.148	31.619	82.541	31.655	82.564	22.737	73.896	17.764	17.290	17.792	17.322	0	597189.886	2483	10645742.000	47
48	242.057	2482.646	31.619	82.304	31.637	82.316	22.737	73.659	17.764	17.290	17.792	17.322	0	600941.346	2504	10712617.000	48
49	242.057	2481.562	31.619	82.304	31.664	82.298	22.737	73.659	17.764	17.290	17.792	17.322	0	600678.926	2497	10707939.000	49
50	242.057	2472.613	31.619	82.304	31.691	82.335	22.737	73.659	17.764	17.290	17.792	17.322	0	598512.700	2493	10669323.000	50
51	242.057	2461.740	31.619	82.304	31.674	82.328	22.737	73.659	17.764	17.290	17.792	17.322	0	595881.040	2475	10622410.000	51
52	242.057	2458.344	31.619	82.304	31.635	82.357	22.737	73.659	17.764	17.290	17.792	17.322	0	595058.832	2477	10607753.000	52
53	242.057	2485.983	31.619	78.989	31.600	78.993	22.737	70.344	17.764	17.290	17.792	17.322	0	601749.137	2498	10727017.000	53
54	242.057	2476.150	31.619	78.752	31.586	78.754	22.737	70.107	17.764	17.290	17.792	17.322	0	599369.014	2496	10684588.000	54
55	242.057	2470.374	31.619	78.752	31.593	78.758	22.737	70.107	17.764	17.290	17.792	17.322	0	597970.750	2488	10659662.000	55
56	242.057	2455.658	31.619	78.752	31.590	78.767	22.737	70.107	17.764	17.290	17.792	17.322	0	594408.729	2468	10596164.000	56
57	242.057	2451.424	31.382	79.225	31.327	79.251	22.500	70.580	17.764	17.290	17.792	17.322	0	593383.900	2465	10577895.000	57
58	242.057	2449.339	30.909	79.699	30.870	79.713	22.027	71.054	17.764	17.290	17.792	17.322	0	592879.199	2461	10568898.000	58
59	242.057	2459.000	30.435	79.699	30.415	79.715	21.553	71.054	17.764	17.290	17.792	17.322	0	595217.586	2472	10610583.000	59
60	242.057	2465.663	29.724	79.936	29.715	79.957	20.843	71.291	17.764	17.290	17.792	17.322	0	596830.643	2485	10639338.000	60
61	242.057	2472.987	29.487	79.936	29.465	79.971	20.606	71.291	17.764	17.290	17.792	17.322	0	598603.239	2489	10670937.000	61
