## Supplementary Code 2 for "Engineering combinatorial and dynamic decoders using synthetic immediate-early genes": XY_21-V1-cell_3.txt

	Area	Mean	X	Y	XM	YM	BX	BY	Width	Height	Major	Minor	Angle	IntDen	Median	RawIntDen	Slice
1	269.488	2051.559	91.186	112.320	91.178	112.209	81.949	103.029	18.474	18.237	18.526	18.522	90.000	552870.602	2052	9855689.000	1
2	269.488	2065.685	90.949	112.320	90.938	112.225	81.712	103.029	18.474	18.237	18.526	18.522	90.000	556677.485	2069	9923552.000	2
3	269.488	2078.408	90.949	112.320	90.949	112.237	81.712	103.029	18.474	18.237	18.526	18.522	90.000	560105.997	2087	9984670.000	3
4	269.488	2089.067	90.949	112.320	90.939	112.251	81.712	103.029	18.474	18.237	18.526	18.522	90.000	562978.591	2091	10035878.000	4
5	269.488	2083.478	90.712	112.320	90.698	112.258	81.475	103.029	18.474	18.237	18.526	18.522	90.000	561472.510	2088	10009030.000	5
6	269.488	2078.932	90.239	112.320	90.198	112.247	81.002	103.029	18.474	18.237	18.526	18.522	90.000	560247.192	2076	9987187.000	6
7	269.488	2084.682	89.765	112.320	89.700	112.278	80.528	103.029	18.474	18.237	18.526	18.522	90.000	561796.861	2084	10014812.000	7
8	269.488	2089.504	89.528	112.320	89.440	112.286	80.291	103.029	18.474	18.237	18.526	18.522	90.000	563096.338	2088	10037977.000	8
9	266.122	2077.358	89.528	112.683	89.435	112.658	80.291	103.502	18.474	17.764	18.605	18.212	0.000	552831.166	2080	9854986.000	9
10	264.103	2086.134	89.528	112.855	89.473	112.817	80.291	103.739	18.474	17.527	18.649	18.031	0.000	550953.781	2090	9821519.000	10
11	261.859	2092.993	89.291	113.021	89.234	112.978	80.054	103.976	18.474	17.290	18.693	17.836	0.000	548068.789	2093	9770090.000	11
12	261.859	2084.452	89.055	113.021	89.003	112.952	79.818	103.976	18.474	17.290	18.693	17.836	0.000	545832.443	2087	9730224.000	12
13	261.859	2095.569	89.055	113.021	88.985	112.989	79.818	103.976	18.474	17.290	18.693	17.836	0.000	548743.519	2095	9782118.000	13
14	261.859	2102.056	89.055	113.021	88.975	112.996	79.818	103.976	18.474	17.290	18.693	17.836	0.000	550442.180	2103	9812399.000	14
15	264.103	2106.856	88.818	112.855	88.714	112.844	79.581	103.739	18.474	17.527	18.649	18.031	0.000	556426.621	2108	9919080.000	15
16	266.122	2106.338	88.581	112.683	88.475	112.686	79.344	103.502	18.474	17.764	18.605	18.212	0.000	560543.382	2107	9992467.000	16
17	266.122	2109.029	88.344	112.683	88.236	112.660	79.107	103.502	18.474	17.764	18.605	18.212	0.000	561259.455	2113	10005232.000	17
18	266.122	2093.462	88.107	112.683	87.990	112.669	78.870	103.502	18.474	17.764	18.605	18.212	0.000	557116.834	2091	9931384.000	18
19	266.122	2098.545	87.870	112.683	87.744	112.681	78.633	103.502	18.474	17.764	18.605	18.212	0.000	558469.603	2097	9955499.000	19
20	266.122	2091.814	87.870	112.683	87.731	112.673	78.633	103.502	18.474	17.764	18.605	18.212	0.000	556678.214	2087	9923565.000	20
21	267.917	2091.403	87.633	112.505	87.508	112.478	78.396	103.265	18.474	18.000	18.563	18.377	0.000	560323.203	2093	9988542.000	21
22	267.917	2094.909	87.633	112.505	87.508	112.491	78.396	103.265	18.474	18.000	18.563	18.377	0.000	561262.316	2093	10005283.000	22
23	267.917	2113.772	87.397	112.505	87.283	112.463	78.160	103.265	18.474	18.000	18.563	18.377	0.000	566316.283	2111	10095377.000	23
24	269.488	2114.111	87.397	112.320	87.279	112.300	78.160	103.029	18.474	18.237	18.526	18.522	90.000	569727.517	2110	10156187.000	24
25	269.488	2114.139	87.397	112.320	87.273	112.293	78.160	103.029	18.474	18.237	18.526	18.522	90.000	569735.258	2110	10156325.000	25
26	269.488	2108.611	87.397	112.320	87.290	112.307	78.160	103.029	18.474	18.237	18.526	18.522	90.000	568245.557	2108	10129769.000	26
27	269.488	2110.800	87.397	112.320	87.294	112.319	78.160	103.029	18.474	18.237	18.526	18.522	90.000	568835.244	2109	10140281.000	27
28	269.488	2112.743	87.397	112.320	87.285	112.301	78.160	103.029	18.474	18.237	18.526	18.522	90.000	569359.074	2113	10149619.000	28
29	269.488	2105.770	87.397	112.320	87.274	112.329	78.160	103.029	18.474	18.237	18.526	18.522	90.000	567479.894	2108	10116120.000	29
30	269.488	2096.213	87.397	112.320	87.270	112.342	78.160	103.029	18.474	18.237	18.526	18.522	90.000	564904.219	2092	10070205.000	30
31	269.488	2094.191	87.397	112.320	87.274	112.336	78.160	103.029	18.474	18.237	18.526	18.522	90.000	564359.409	2098	10060493.000	31
32	269.488	2086.796	87.397	112.320	87.259	112.341	78.160	103.029	18.474	18.237	18.526	18.522	90.000	562366.465	2087	10024966.000	32
33	267.917	2095.975	87.160	112.505	87.014	112.505	77.923	103.265	18.474	18.000	18.563	18.377	0.000	561548.128	2094	10010378.000	33
34	266.122	2084.677	87.160	112.683	87.033	112.684	77.923	103.502	18.474	17.764	18.605	18.212	0.000	554778.896	2086	9889707.000	34
35	266.122	2081.702	87.160	112.683	87.026	112.684	77.923	103.502	18.474	17.764	18.605	18.212	0.000	553987.149	2082	9875593.000	35
36	264.103	2075.458	87.160	112.855	87.026	112.849	77.923	103.739	18.474	17.527	18.649	18.031	0.000	548134.198	2075	9771256.000	36
37	261.859	2072.100	87.160	113.021	87.037	113.014	77.923	103.976	18.474	17.290	18.693	17.836	0.000	542597.857	2073	9672563.000	37
38	256.922	2076.720	87.160	113.341	87.044	113.340	77.923	104.450	18.474	16.816	18.776	17.423	2.374E-13	533555.983	2078	9511379.000	38
39	256.922	2054.127	87.160	113.341	87.020	113.350	77.923	104.450	18.474	16.816	18.776	17.423	2.374E-13	527751.220	2052	9407901.000	39
40	254.230	2049.792	87.633	113.495	87.480	113.487	78.396	104.686	18.474	16.579	18.815	17.205	0.000	521118.246	2048	9289659.000	40
41	254.230	2040.490	87.870	113.495	87.708	113.518	78.633	104.686	18.474	16.579	18.815	17.205	0.000	518753.213	2034	9247499.000	41
42	251.425	2033.778	87.870	113.647	87.702	113.665	78.633	104.923	18.474	16.342	20.508	15.610	180.000	511342.404	2028	9115391.000	42
43	248.508	2040.045	88.107	113.796	87.946	113.781	78.870	105.160	18.474	16.106	18.884	16.755	0.000	506967.431	2039	9037401.000	43
44	248.508	2034.632	88.107	113.796	87.956	113.788	78.870	105.160	18.474	16.106	18.884	16.755	0.000	505622.122	2030	9013419.000	44
45	248.508	2030.521	88.107	113.796	87.960	113.767	78.870	105.160	18.474	16.106	18.884	16.755	0.000	504600.491	2026	8995207.000	45
46	245.367	2029.043	88.107	113.938	87.984	113.924	78.870	105.397	18.474	15.869	18.913	16.518	0.000	497859.307	2023	8875036.000	46
47	238.971	2017.480	87.870	114.222	87.761	114.182	78.633	105.871	18.474	15.395	20.261	15.018	180.000	482120.229	2015	8594465.000	47
48	238.971	2035.262	87.633	114.222	87.542	114.170	78.396	105.871	18.474	15.395	20.261	15.018	180.000	486369.602	2037	8670216.000	48
49	235.606	2028.015	87.633	114.360	87.529	114.320	78.396	106.108	18.474	15.158	20.306	14.773	180.000	477811.898	2023	8517663.000	49
50	238.971	2020.699	87.160	114.222	87.065	114.145	77.923	105.871	18.474	15.395	20.261	15.018	180.000	482889.426	2020	8608177.000	50
51	245.367	2019.763	87.160	113.938	87.053	113.883	77.923	105.397	18.474	15.869	18.913	16.518	0.000	495582.234	2022	8834444.000	51
52	248.508	2016.563	87.160	113.796	87.093	113.727	77.923	105.160	18.474	16.106	18.884	16.755	0.000	501131.758	2016	8933372.000	52
53	248.508	2018.426	87.160	113.796	87.107	113.711	77.923	105.160	18.474	16.106	18.884	16.755	0.000	501594.779	2019	8941626.000	53
54	248.508	2010.819	87.160	113.796	87.105	113.702	77.923	105.160	18.474	16.106	18.884	16.755	0.000	499704.436	2010	8907928.000	54
55	248.508	2012.878	87.160	113.796	87.112	113.714	77.923	105.160	18.474	16.106	18.884	16.755	0.000	500216.149	2015	8917050.000	55
56	248.508	1995.968	87.160	113.796	87.123	113.710	77.923	105.160	18.474	16.106	18.884	16.755	0.000	496013.841	1994	8842138.000	56
57	248.508	1995.646	87.160	113.796	87.114	113.700	77.923	105.160	18.474	16.106	18.884	16.755	0.000	495933.735	1997	8840710.000	57
58	248.508	1998.977	87.397	113.796	87.355	113.709	78.160	105.160	18.474	16.106	18.884	16.755	0.000	496761.609	2001	8855468.000	58
59	251.425	1994.886	88.107	113.647	88.079	113.564	78.870	104.923	18.474	16.342	20.508	15.610	180.000	501564.038	1994	8941078.000	59
60	254.230	1989.519	88.818	113.495	88.780	113.420	79.581	104.686	18.474	16.579	18.815	17.205	0.000	505794.900	1990	9016499.000	60
61	256.922	1991.489	89.055	113.341	89.026	113.246	79.818	104.450	18.474	16.816	18.776	17.423	2.374E-13	511658.228	1997	9121021.000	61
