## Supplementary Code 2 for "Engineering combinatorial and dynamic decoders using synthetic immediate-early genes": XY_21-V1-cell_4.txt

	Area	Mean	X	Y	XM	YM	BX	BY	Width	Height	Major	Minor	Angle	IntDen	Median	RawIntDen	Slice
1	99.067	1742.061	87.989	65.607	88.001	65.576	82.660	59.685	10.658	11.842	11.847	10.647	90.000	172580.055	1734	3076480	1
2	99.067	1762.903	87.989	65.607	87.982	65.575	82.660	59.685	10.658	11.842	11.847	10.647	90.000	174644.746	1757	3113286	2
3	99.067	1756.659	87.989	65.607	87.984	65.582	82.660	59.685	10.658	11.842	11.847	10.647	90.000	174026.169	1750	3102259	3
4	99.067	1756.883	87.989	65.844	87.997	65.816	82.660	59.922	10.658	11.842	11.847	10.647	90.000	174048.439	1748	3102656	4
5	99.067	1744.591	87.989	66.554	87.989	66.539	82.660	60.633	10.658	11.842	11.847	10.647	90.000	172830.695	1737	3080948	5
6	99.067	1737.459	87.989	67.265	87.997	67.239	82.660	61.343	10.658	11.842	11.847	10.647	90.000	172124.102	1734	3068352	6
7	99.067	1737.309	87.989	67.975	87.990	67.956	82.660	62.054	10.658	11.842	11.847	10.647	90.000	172109.292	1733	3068088	7
8	99.067	1746.719	87.989	67.975	87.989	67.953	82.660	62.054	10.658	11.842	11.847	10.647	90.000	173041.449	1739	3084705	8
9	99.067	1744.589	87.989	67.975	87.983	67.942	82.660	62.054	10.658	11.842	11.847	10.647	90.000	172830.470	1731	3080944	9
10	99.067	1745.911	87.989	67.975	87.988	67.957	82.660	62.054	10.658	11.842	11.847	10.647	90.000	172961.400	1742	3083278	10
11	99.067	1753.459	88.226	67.975	88.209	67.951	82.897	62.054	10.658	11.842	11.847	10.647	90.000	173709.223	1746	3096609	11
12	99.067	1736.148	88.699	68.923	88.700	68.901	83.370	63.001	10.658	11.842	11.847	10.647	90.000	171994.294	1728	3066038	12
13	99.067	1743.356	88.936	68.923	88.941	68.907	83.607	63.001	10.658	11.842	11.847	10.647	90.000	172708.348	1738	3078767	13
14	99.067	1742.911	89.647	69.396	89.641	69.386	84.318	63.475	10.658	11.842	11.847	10.647	90.000	172664.200	1739	3077980	14
15	99.067	1737.088	90.831	70.107	90.845	70.094	85.502	64.186	10.658	11.842	11.847	10.647	90.000	172087.415	1734	3067698	15
16	99.067	1747.800	91.305	70.817	91.327	70.808	85.976	64.896	10.658	11.842	11.847	10.647	90.000	173148.594	1742	3086615	16
17	99.067	1736.112	91.541	70.817	91.553	70.799	86.212	64.896	10.658	11.842	11.847	10.647	90.000	171990.704	1726	3065974	17
18	99.067	1733.659	91.541	71.054	91.539	71.026	86.212	65.133	10.658	11.842	11.847	10.647	90.000	171747.638	1731	3061641	18
19	99.067	1744.825	91.541	71.054	91.538	71.018	86.212	65.133	10.658	11.842	11.847	10.647	90.000	172853.862	1741	3081361	19
20	99.067	1748.753	91.541	70.580	91.539	70.537	86.212	64.659	10.658	11.842	11.847	10.647	90.000	173242.948	1738	3088297	20
21	99.067	1760.626	91.305	70.580	91.309	70.534	85.976	64.659	10.658	11.842	11.847	10.647	90.000	174419.238	1753	3109266	21
22	99.067	1752.558	90.831	70.344	90.829	70.294	85.502	64.422	10.658	11.842	11.847	10.647	90.000	173619.918	1746	3095017	22
23	99.067	1773.649	90.120	70.107	90.115	70.056	84.791	64.186	10.658	11.842	11.847	10.647	90.000	175709.404	1762	3132265	23
24	99.067	1777.712	89.647	69.396	89.675	69.361	84.318	63.475	10.658	11.842	11.847	10.647	90.000	176111.841	1776	3139439	24
25	99.067	1765.577	89.173	68.923	89.205	68.904	83.844	63.001	10.658	11.842	11.847	10.647	90.000	174909.691	1755	3118009	25
26	99.067	1755.289	88.699	68.686	88.714	68.666	83.370	62.765	10.658	11.842	11.847	10.647	90.000	173890.528	1750	3099841	26
27	99.067	1766.880	88.699	68.686	88.717	68.658	83.370	62.765	10.658	11.842	11.847	10.647	90.000	175038.769	1765	3120310	27
28	99.067	1768.144	88.699	68.686	88.733	68.659	83.370	62.765	10.658	11.842	11.847	10.647	90.000	175163.976	1764	3122542	28
29	99.067	1760.227	88.699	68.686	88.721	68.658	83.370	62.765	10.658	11.842	11.847	10.647	90.000	174379.634	1760	3108560	29
30	99.067	1746.427	89.647	69.396	89.654	69.378	84.318	63.475	10.658	11.842	11.847	10.647	90.000	173012.560	1741	3084190	30
31	99.067	1744.865	90.594	69.633	90.601	69.608	85.265	63.712	10.658	11.842	11.847	10.647	90.000	172857.789	1733	3081431	31
32	99.067	1746.362	90.831	69.633	90.838	69.641	85.502	63.712	10.658	11.842	11.847	10.647	90.000	173006.109	1737	3084075	32
33	99.067	1756.412	90.831	69.633	90.820	69.636	85.502	63.712	10.658	11.842	11.847	10.647	90.000	174001.711	1750	3101823	33
34	99.067	1747.421	90.831	69.633	90.820	69.588	85.502	63.712	10.658	11.842	11.847	10.647	90.000	173111.065	1739	3085946	34
35	99.067	1718.148	93.910	71.528	93.912	71.545	88.581	65.607	10.658	11.842	11.847	10.647	90.000	170211.040	1715	3034249	35
36	99.067	1716.494	93.910	71.528	93.910	71.525	88.581	65.607	10.658	11.842	11.847	10.647	90.000	170047.181	1710	3031328	36
37	99.067	1715.819	94.147	71.528	94.144	71.508	88.818	65.607	10.658	11.842	11.847	10.647	90.000	169980.370	1709	3030137	37
38	99.067	1717.582	94.857	71.528	94.851	71.530	89.528	65.607	10.658	11.842	11.847	10.647	90.000	170154.943	1712	3033249	38
39	99.067	1688.483	96.515	72.949	96.539	72.934	91.186	67.028	10.658	11.842	11.847	10.647	90.000	167272.251	1686	2981861	39
40	99.067	1680.621	96.752	72.949	96.775	72.933	91.423	67.028	10.658	11.842	11.847	10.647	90.000	166493.406	1679	2967977	40
41	99.067	1675.770	96.752	72.949	96.767	72.940	91.423	67.028	10.658	11.842	11.847	10.647	90.000	166012.827	1668	2959410	41
42	99.067	1691.046	96.278	73.186	96.289	73.183	90.949	67.265	10.658	11.842	11.847	10.647	90.000	167526.200	1684	2986388	42
43	99.067	1679.057	96.752	74.133	96.749	74.134	91.423	68.212	10.658	11.842	11.847	10.647	90.000	166338.467	1677	2965215	43
44	99.067	1645.316	98.884	76.265	98.870	76.222	93.555	70.344	10.658	11.842	11.847	10.647	90.000	162995.839	1637	2905628	44
45	99.067	1660.935	99.121	76.028	99.099	76.015	93.791	70.107	10.658	11.842	11.847	10.647	90.000	164543.152	1658	2933211	45
46	99.067	1649.083	99.357	74.844	99.356	74.835	94.028	68.923	10.658	11.842	11.847	10.647	90.000	163369.050	1640	2912281	46
47	99.067	1660.659	99.357	74.370	99.350	74.356	94.028	68.449	10.658	11.842	11.847	10.647	90.000	164515.833	1653	2932724	47
48	99.067	1660.576	99.357	74.133	99.363	74.144	94.028	68.212	10.658	11.842	11.847	10.647	90.000	164507.587	1657	2932577	48
49	99.067	1661.807	98.884	73.896	98.884	73.898	93.555	67.975	10.658	11.842	11.847	10.647	90.000	164629.541	1648	2934751	49
50	99.067	1687.800	98.173	73.659	98.153	73.683	92.844	67.738	10.658	11.842	11.847	10.647	90.000	167204.543	1680	2980654	50
51	99.067	1680.493	98.173	73.659	98.167	73.665	92.844	67.738	10.658	11.842	11.847	10.647	90.000	166480.672	1672	2967750	51
52	99.067	1662.655	99.121	73.659	99.103	73.638	93.791	67.738	10.658	11.842	11.847	10.647	90.000	164713.517	1646	2936248	52
53	99.067	1669.229	99.594	73.659	99.605	73.647	94.265	67.738	10.658	11.842	11.847	10.647	90.000	165364.799	1674	2947858	53
54	99.067	1663.114	100.542	73.896	100.537	73.898	95.213	67.975	10.658	11.842	11.847	10.647	90.000	164759.068	1654	2937060	54
55	99.067	1654.095	101.252	73.896	101.244	73.896	95.923	67.975	10.658	11.842	11.847	10.647	90.000	163865.505	1648	2921131	55
56	99.067	1650.774	101.252	73.896	101.244	73.886	95.923	67.975	10.658	11.842	11.847	10.647	90.000	163536.554	1642	2915267	56
57	99.067	1656.375	101.252	73.896	101.256	73.890	95.923	67.975	10.658	11.842	11.847	10.647	90.000	164091.406	1644	2925158	57
58	99.067	1651.773	101.489	73.896	101.479	73.896	96.160	67.975	10.658	11.842	11.847	10.647	90.000	163635.509	1648	2917031	58
59	99.067	1653.983	102.200	73.896	102.197	73.876	96.871	67.975	10.658	11.842	11.847	10.647	90.000	163854.454	1647	2920934	59
60	99.067	1655.698	102.673	73.896	102.665	73.884	97.344	67.975	10.658	11.842	11.847	10.647	90.000	164024.370	1653	2923963	60
61	99.067	1646.875	103.621	73.896	103.611	73.895	98.292	67.975	10.658	11.842	11.847	10.647	90.000	163150.329	1643	2908382	61
