## Supplementary Code 2 for "Engineering combinatorial and dynamic decoders using synthetic immediate-early genes": XY_21-V1-cell_5.txt

	Area	Mean	X	Y	XM	YM	BX	BY	Width	Height	Major	Minor	Angle	IntDen	Median	RawIntDen	Slice
1	146.076	2403.196	65.015	50.922	64.997	50.943	58.028	44.290	13.974	13.263	13.985	13.299	0	351048.177	2408	6257923.000	1
2	146.076	2402.563	65.015	50.922	64.997	50.962	58.028	44.290	13.974	13.263	13.985	13.299	0	350955.674	2407	6256274.000	2
3	146.076	2415.395	65.015	50.922	64.987	50.972	58.028	44.290	13.974	13.263	13.985	13.299	0	352830.141	2424	6289689.000	3
4	146.076	2380.479	65.015	50.685	64.966	50.762	58.028	44.054	13.974	13.263	13.985	13.299	0	347729.783	2386	6198768.000	4
5	146.076	2369.462	65.015	50.685	64.964	50.775	58.028	44.054	13.974	13.263	13.985	13.299	0	346120.484	2381	6170080.000	5
6	146.076	2386.594	65.251	50.922	65.234	51.000	58.264	44.290	13.974	13.263	13.985	13.299	0	348623.009	2386	6214691.000	6
7	146.076	2373.572	65.488	51.396	65.465	51.491	58.501	44.764	13.974	13.263	13.985	13.299	0	346720.829	2375	6180782.000	7
8	146.076	2396.861	65.488	52.343	65.472	52.401	58.501	45.712	13.974	13.263	13.985	13.299	0	350122.807	2393	6241427.000	8
9	146.076	2391.471	65.725	53.054	65.716	53.105	58.738	46.422	13.974	13.263	13.985	13.299	0	349335.380	2397	6227390.000	9
10	146.076	2397.714	65.962	54.238	65.969	54.238	58.975	47.606	13.974	13.263	13.985	13.299	0	350247.286	2406	6243646.000	10
11	146.076	2402.955	66.199	55.185	66.199	55.196	59.212	48.554	13.974	13.263	13.985	13.299	0	351012.892	2405	6257294.000	11
12	146.076	2391.785	66.436	55.896	66.437	55.886	59.449	49.264	13.974	13.263	13.985	13.299	0	349381.210	2395	6228207.000	12
13	146.076	2405.614	66.909	56.370	66.890	56.352	59.922	49.738	13.974	13.263	13.985	13.299	0	351401.305	2416	6264218.000	13
14	146.076	2436.748	66.909	56.606	66.894	56.594	59.922	49.975	13.974	13.263	13.985	13.299	0	355949.280	2438	6345292.000	14
15	146.076	2439.666	66.909	56.606	66.863	56.610	59.922	49.975	13.974	13.263	13.985	13.299	0	356375.446	2438	6352889.000	15
16	146.076	2438.447	67.146	56.843	67.092	56.853	60.159	50.212	13.974	13.263	13.985	13.299	0	356197.396	2442	6349715.000	16
17	146.076	2438.982	67.146	56.843	67.066	56.878	60.159	50.212	13.974	13.263	13.985	13.299	0	356275.650	2444	6351110.000	17
18	146.076	2431.833	67.146	56.843	67.067	56.872	60.159	50.212	13.974	13.263	13.985	13.299	0	355231.244	2434	6332492.000	18
19	146.076	2431.363	67.146	57.080	67.046	57.133	60.159	50.448	13.974	13.263	13.985	13.299	0	355162.694	2441	6331270.000	19
20	146.076	2429.493	67.146	57.080	67.032	57.127	60.159	50.448	13.974	13.263	13.985	13.299	0	354889.447	2430	6326399.000	20
21	146.076	2418.835	67.146	57.080	67.027	57.147	60.159	50.448	13.974	13.263	13.985	13.299	0	353332.599	2423	6298646.000	21
22	146.076	2432.175	67.146	57.080	67.026	57.159	60.159	50.448	13.974	13.263	13.985	13.299	0	355281.338	2436	6333385.000	22
23	146.076	2451.802	66.436	57.080	66.326	57.163	59.449	50.448	13.974	13.263	13.985	13.299	0	358148.267	2456	6384492.000	23
24	146.076	2464.008	65.725	57.080	65.624	57.120	58.738	50.448	13.974	13.263	13.985	13.299	0	359931.241	2467	6416276.000	24
25	146.076	2472.691	65.251	57.080	65.181	57.122	58.264	50.448	13.974	13.263	13.985	13.299	0	361199.697	2469	6438888.000	25
26	146.076	2463.391	64.541	57.791	64.515	57.787	57.554	51.159	13.974	13.263	13.985	13.299	0	359841.094	2470	6414669.000	26
27	146.076	2458.639	64.541	58.264	64.499	58.241	57.554	51.633	13.974	13.263	13.985	13.299	0	359147.011	2461	6402296.000	27
28	146.076	2436.917	64.778	59.449	64.780	59.397	57.791	52.817	13.974	13.263	13.985	13.299	0	355974.019	2444	6345733.000	28
29	146.076	2451.981	65.251	59.685	65.242	59.632	58.264	53.054	13.974	13.263	13.985	13.299	0	358174.464	2450	6384959.000	29
30	146.076	2425.789	65.251	60.396	65.261	60.337	58.264	53.764	13.974	13.263	13.985	13.299	0	354348.396	2423	6316754.000	30
31	146.076	2412.030	65.251	60.870	65.268	60.769	58.264	54.238	13.974	13.263	13.985	13.299	0	352338.511	2422	6280925.000	31
32	146.076	2402.359	65.251	61.343	65.265	61.213	58.264	54.712	13.974	13.263	13.985	13.299	0	350925.830	2396	6255742.000	32
33	146.076	2408.286	65.015	61.580	65.036	61.439	58.028	54.949	13.974	13.263	13.985	13.299	0	351791.681	2401	6271177.000	33
34	146.076	2389.924	65.015	61.580	65.039	61.463	58.028	54.949	13.974	13.263	13.985	13.299	0	349109.366	2389	6223361.000	34
35	146.076	2425.500	65.015	60.159	65.041	60.094	58.028	53.527	13.974	13.263	13.985	13.299	0	354306.211	2435	6316002.000	35
36	146.076	2438.642	65.015	59.685	65.015	59.662	58.028	53.054	13.974	13.263	13.985	13.299	0	356226.005	2451	6350225.000	36
37	146.076	2430.796	65.015	59.685	65.007	59.660	58.028	53.054	13.974	13.263	13.985	13.299	0	355079.783	2432	6329792.000	37
38	146.076	2447.718	65.488	59.685	65.470	59.675	58.501	53.054	13.974	13.263	13.985	13.299	0	357551.680	2460	6373857.000	38
39	146.076	2418.055	65.725	59.922	65.719	59.930	58.738	53.291	13.974	13.263	13.985	13.299	0	353218.666	2415	6296615.000	39
40	146.076	2406.010	65.725	60.159	65.710	60.163	58.738	53.527	13.974	13.263	13.985	13.299	0	351459.197	2417	6265250.000	40
41	146.076	2413.284	65.725	60.159	65.683	60.160	58.738	53.527	13.974	13.263	13.985	13.299	0	352521.778	2426	6284192.000	41
42	146.076	2398.639	65.725	60.159	65.699	60.168	58.738	53.527	13.974	13.263	13.985	13.299	0	350382.535	2399	6246057.000	42
43	146.076	2387.355	65.725	60.159	65.699	60.136	58.738	53.527	13.974	13.263	13.985	13.299	0	348734.136	2388	6216672.000	43
44	146.076	2365.846	65.725	60.159	65.687	60.136	58.738	53.527	13.974	13.263	13.985	13.299	0	345592.166	2372	6160662.000	44
45	146.076	2390.292	65.015	59.922	64.976	59.881	58.028	53.291	13.974	13.263	13.985	13.299	0	349163.163	2395	6224320.000	45
46	146.076	2389.809	64.778	59.685	64.737	59.649	57.791	53.054	13.974	13.263	13.985	13.299	0	349092.650	2388	6223063.000	46
47	146.076	2373.441	64.304	59.685	64.248	59.633	57.317	53.054	13.974	13.263	13.985	13.299	0	346701.644	2370	6180440.000	47
48	146.076	2401.852	64.067	59.685	64.011	59.634	57.080	53.054	13.974	13.263	13.985	13.299	0	350851.839	2397	6254423.000	48
49	146.076	2414.123	63.593	59.685	63.544	59.623	56.606	53.054	13.974	13.263	13.985	13.299	0	352644.349	2421	6286377.000	49
50	146.076	2412.352	63.357	59.685	63.282	59.610	56.370	53.054	13.974	13.263	13.985	13.299	0	352385.632	2404	6281765.000	50
51	146.076	2403.124	62.646	59.685	62.618	59.602	55.659	53.054	13.974	13.263	13.985	13.299	0	351037.631	2399	6257735.000	51
52	146.076	2368.386	62.409	59.685	62.380	59.555	55.422	53.054	13.974	13.263	13.985	13.299	0	345963.245	2363	6167277.000	52
53	146.076	2381.526	62.172	59.685	62.163	59.528	55.185	53.054	13.974	13.263	13.985	13.299	0	347882.758	2386	6201495.000	53
54	146.076	2436.840	62.172	59.449	62.187	59.381	55.185	52.817	13.974	13.263	13.985	13.299	0	355962.687	2437	6345531.000	54
55	146.076	2426.070	61.699	57.554	61.774	57.549	54.712	50.922	13.974	13.263	13.985	13.299	0	354389.458	2417	6317486.000	55
56	146.076	2438.695	63.593	58.501	63.612	58.477	56.606	51.870	13.974	13.263	13.985	13.299	0	356233.690	2436	6350362.000	56
57	146.076	2416.651	63.593	58.501	63.608	58.490	56.606	51.870	13.974	13.263	13.985	13.299	0	353013.521	2417	6292958.000	57
58	146.076	2425.191	63.593	58.501	63.579	58.501	56.606	51.870	13.974	13.263	13.985	13.299	0	354261.053	2436	6315197.000	58
59	146.076	2412.954	63.593	58.501	63.567	58.537	56.606	51.870	13.974	13.263	13.985	13.299	0	352473.591	2425	6283333.000	59
60	146.076	2390.308	63.593	58.738	63.579	58.757	56.606	52.106	13.974	13.263	13.985	13.299	0	349165.463	2401	6224361.000	60
61	146.076	2380.238	63.593	58.738	63.538	58.800	56.606	52.106	13.974	13.263	13.985	13.299	0	347694.610	2391	6198141.000	61
