## Supplementary Code 2 for "Engineering combinatorial and dynamic decoders using synthetic immediate-early genes": XY_21-V1-cell_6.txt

	Area	Mean	X	Y	XM	YM	BX	BY	Width	Height	Major	Minor	Angle	IntDen	Median	RawIntDen	Slice
1	216.028	1843.704	25.698	50.330	25.732	50.329	17.527	41.922	16.342	16.816	16.787	16.385	90.000	398291.720	1838	7100105	1
2	216.028	1841.753	25.698	50.330	25.735	50.305	17.527	41.922	16.342	16.816	16.787	16.385	90.000	397870.266	1841	7092592	2
3	216.028	1850.227	25.698	50.330	25.740	50.308	17.527	41.922	16.342	16.816	16.787	16.385	90.000	399700.867	1844	7125225	3
4	216.028	1845.021	25.698	50.567	25.718	50.567	17.527	42.159	16.342	16.816	16.787	16.385	90.000	398576.242	1836	7105177	4
5	216.028	1842.672	25.698	50.093	25.736	50.083	17.527	41.685	16.342	16.816	16.787	16.385	90.000	398068.792	1832	7096131	5
6	216.028	1848.057	25.698	47.962	25.748	47.947	17.527	39.553	16.342	16.816	16.787	16.385	90.000	399231.955	1844	7116866	6
7	216.028	1842.645	25.698	47.962	25.751	47.929	17.527	39.553	16.342	16.816	16.787	16.385	90.000	398062.790	1834	7096024	7
8	216.028	1846.861	25.698	47.962	25.742	47.925	17.527	39.553	16.342	16.816	16.787	16.385	90.000	398973.743	1836	7112263	8
9	216.028	1854.886	25.698	45.119	25.759	45.109	17.527	36.711	16.342	16.816	16.787	16.385	90.000	400707.240	1849	7143165	9
10	216.028	1855.156	25.698	43.225	25.759	43.242	17.527	34.817	16.342	16.816	16.787	16.385	90.000	400765.692	1848	7144207	10
11	216.028	1862.278	25.698	42.277	25.760	42.310	17.527	33.869	16.342	16.816	16.787	16.385	90.000	402304.254	1854	7171634	11
12	216.028	1865.212	25.698	42.040	25.765	42.075	17.527	33.632	16.342	16.816	16.787	16.385	90.000	402938.033	1857	7182932	12
13	216.028	1886.932	25.698	42.040	25.744	42.064	17.527	33.632	16.342	16.816	16.787	16.385	90.000	407630.064	1869	7266574	13
14	216.028	1897.645	25.698	41.567	25.750	41.583	17.527	33.159	16.342	16.816	16.787	16.385	90.000	409944.498	1893	7307832	14
15	216.028	1908.517	26.408	40.382	26.447	40.409	18.237	31.974	16.342	16.816	16.787	16.385	90.000	412293.038	1907	7349698	15
16	216.028	1916.639	26.408	39.672	26.456	39.696	18.237	31.264	16.342	16.816	16.787	16.385	90.000	414047.627	1912	7380976	16
17	216.028	1909.328	26.645	39.435	26.693	39.444	18.474	31.027	16.342	16.816	16.787	16.385	90.000	412468.284	1905	7352822	17
18	216.028	1905.770	26.645	38.961	26.720	38.985	18.474	30.553	16.342	16.816	16.787	16.385	90.000	411699.760	1901	7339122	18
19	216.028	1896.518	26.645	38.251	26.717	38.263	18.474	29.843	16.342	16.816	16.787	16.385	90.000	409700.926	1890	7303490	19
20	216.028	1901.035	27.119	37.303	27.163	37.314	18.948	28.895	16.342	16.816	16.787	16.385	90.000	410676.727	1891	7320885	20
21	216.028	1903.881	27.356	36.830	27.424	36.848	19.185	28.422	16.342	16.816	16.787	16.385	90.000	411291.545	1901	7331845	21
22	216.028	1900.380	27.593	36.593	27.645	36.597	19.421	28.185	16.342	16.816	16.787	16.385	90.000	410535.195	1897	7318362	22
23	216.028	1908.157	27.830	36.593	27.879	36.617	19.658	28.185	16.342	16.816	16.787	16.385	90.000	412215.400	1903	7348314	23
24	216.028	1902.998	28.303	36.356	28.350	36.364	20.132	27.948	16.342	16.816	16.787	16.385	90.000	411100.873	1899	7328446	24
25	216.028	1900.890	28.540	36.356	28.595	36.350	20.369	27.948	16.342	16.816	16.787	16.385	90.000	410645.425	1897	7320327	25
26	216.028	1907.961	29.251	36.119	29.312	36.123	21.079	27.711	16.342	16.816	16.787	16.385	90.000	412173.047	1906	7347559	26
27	216.028	1916.325	29.724	35.882	29.769	35.892	21.553	27.474	16.342	16.816	16.787	16.385	90.000	413979.806	1915	7379767	27
28	216.028	1912.607	30.435	35.882	30.500	35.900	22.264	27.474	16.342	16.816	16.787	16.385	90.000	413176.727	1910	7365451	28
29	216.028	1921.079	31.145	35.646	31.203	35.674	22.974	27.237	16.342	16.816	16.787	16.385	90.000	415006.935	1916	7398077	29
30	216.028	1901.634	31.856	35.409	31.874	35.437	23.685	27.001	16.342	16.816	16.787	16.385	90.000	410806.085	1898	7323191	30
31	216.028	1917.831	32.093	34.935	32.134	34.918	23.922	26.527	16.342	16.816	16.787	16.385	90.000	414305.167	1909	7385567	31
32	216.028	1911.359	32.566	34.698	32.608	34.685	24.395	26.290	16.342	16.816	16.787	16.385	90.000	412907.015	1910	7360643	32
33	216.028	1930.757	32.803	33.514	32.822	33.518	24.632	25.106	16.342	16.816	16.787	16.385	90.000	417097.543	1920	7435345	33
34	216.028	1925.620	33.040	32.566	33.075	32.571	24.869	24.158	16.342	16.816	16.787	16.385	90.000	415987.840	1926	7415563	34
35	216.028	1915.537	32.803	29.724	32.830	29.751	24.632	21.316	16.342	16.816	16.787	16.385	90.000	413809.553	1907	7376732	35
36	216.028	1890.666	32.330	27.356	32.371	27.346	24.158	18.948	16.342	16.816	16.787	16.385	90.000	408436.733	1883	7280954	36
37	216.028	1884.151	32.093	26.882	32.120	26.867	23.922	18.474	16.342	16.816	16.787	16.385	90.000	407029.438	1879	7255867	37
38	216.028	1878.935	32.093	26.645	32.131	26.642	23.922	18.237	16.342	16.816	16.787	16.385	90.000	405902.514	1872	7235778	38
39	216.028	1891.028	31.856	27.119	31.874	27.122	23.685	18.711	16.342	16.816	16.787	16.385	90.000	408514.932	1887	7282348	39
40	216.028	1893.794	32.330	28.540	32.352	28.540	24.158	20.132	16.342	16.816	16.787	16.385	90.000	409112.473	1889	7293000	40
41	216.028	1892.908	32.803	28.540	32.847	28.536	24.632	20.132	16.342	16.816	16.787	16.385	90.000	408921.015	1887	7289587	41
42	216.028	1885.201	33.040	28.540	33.066	28.533	24.869	20.132	16.342	16.816	16.787	16.385	90.000	407256.124	1874	7259908	42
43	216.028	1880.763	33.040	28.540	33.091	28.499	24.869	20.132	16.342	16.816	16.787	16.385	90.000	406297.378	1877	7242817	43
44	216.028	1880.213	33.040	28.540	33.115	28.502	24.869	20.132	16.342	16.816	16.787	16.385	90.000	406178.733	1875	7240702	44
45	216.028	1892.825	33.988	28.303	34.057	28.271	25.816	19.895	16.342	16.816	16.787	16.385	90.000	408903.289	1894	7289271	45
46	216.028	1906.792	35.882	26.408	35.925	26.398	27.711	18.000	16.342	16.816	16.787	16.385	90.000	411920.500	1898	7343057	46
47	216.028	1902.850	36.356	25.698	36.401	25.678	28.185	17.290	16.342	16.816	16.787	16.385	90.000	411068.898	1900	7327876	47
48	216.028	1924.250	36.356	25.461	36.388	25.419	28.185	17.053	16.342	16.816	16.787	16.385	90.000	415691.762	1921	7410285	48
49	216.028	1924.408	36.830	24.751	36.828	24.720	28.659	16.342	16.342	16.816	16.787	16.385	90.000	415725.981	1920	7410895	49
50	216.028	1922.377	37.540	24.040	37.531	24.007	29.369	15.632	16.342	16.816	16.787	16.385	90.000	415287.250	1914	7403074	50
51	216.028	1913.835	37.540	24.040	37.543	24.031	29.369	15.632	16.342	16.816	16.787	16.385	90.000	413442.008	1906	7370180	51
52	216.028	1922.510	37.540	24.040	37.533	24.024	29.369	15.632	16.342	16.816	16.787	16.385	90.000	415316.027	1912	7403587	52
53	216.028	1927.201	36.593	28.777	36.630	28.749	28.422	20.369	16.342	16.816	16.787	16.385	90.000	416329.412	1920	7421652	53
54	216.028	1972.282	40.856	35.882	40.879	35.891	32.685	27.474	16.342	16.816	16.787	16.385	90.000	426068.062	1961	7595257	54
55	216.028	1974.951	43.461	41.330	43.485	41.310	35.290	32.922	16.342	16.816	16.787	16.385	90.000	426644.679	1966	7605536	55
56	216.028	1977.212	44.172	42.040	44.180	42.062	36.001	33.632	16.342	16.816	16.787	16.385	90.000	427133.056	1966	7614242	56
57	216.028	1992.043	44.172	40.856	44.147	40.893	36.001	32.448	16.342	16.816	16.787	16.385	90.000	430337.013	1981	7671357	57
58	216.028	1969.096	44.172	40.619	44.150	40.667	36.001	32.211	16.342	16.816	16.787	16.385	90.000	425379.925	1962	7582990	58
59	216.028	1827.244	44.172	40.382	43.922	40.309	36.001	31.974	16.342	16.816	16.787	16.385	90.000	394735.925	1827	7036718	59
60	216.028	1873.567	37.777	38.014	37.718	38.022	29.606	29.606	16.342	16.816	16.787	16.385	90.000	404742.997	1875	7215108	60
61	216.028	1885.992	36.356	37.303	36.358	37.210	28.185	28.895	16.342	16.816	16.787	16.385	90.000	407426.995	1879	7262954	61
