## Supplementary Code 2 for "Engineering combinatorial and dynamic decoders using synthetic immediate-early genes": XY_21-V1-cell_7.txt

	Area	Mean	X	Y	XM	YM	BX	BY	Width	Height	Major	Minor	Angle	IntDen	Median	RawIntDen	Slice
1	188.709	2238.316	62.528	15.750	62.511	15.776	54.475	8.290	16.106	14.921	16.099	14.925	0	422390.257	2243	7529695.000	1
2	188.709	2264.044	62.528	15.750	62.528	15.757	54.475	8.290	16.106	14.921	16.099	14.925	0	427245.417	2267	7616245.000	2
3	188.709	2263.056	62.528	15.750	62.538	15.762	54.475	8.290	16.106	14.921	16.099	14.925	0	427058.840	2268	7612919.000	3
4	188.709	2279.676	62.528	15.750	62.521	15.757	54.475	8.290	16.106	14.921	16.099	14.925	0	430195.257	2286	7668830.000	4
5	188.709	2286.402	62.528	15.750	62.532	15.736	54.475	8.290	16.106	14.921	16.099	14.925	0	431464.554	2293	7691457.000	5
6	188.709	2290.629	62.528	15.750	62.536	15.721	54.475	8.290	16.106	14.921	16.099	14.925	0	432262.136	2291	7705675.000	6
7	188.709	2299.345	62.528	15.750	62.531	15.747	54.475	8.290	16.106	14.921	16.099	14.925	0	433907.000	2304	7734997.000	7
8	188.709	2321.344	62.765	15.750	62.769	15.753	54.712	8.290	16.106	14.921	16.099	14.925	0	438058.373	2325	7809001.000	8
9	188.709	2327.052	63.712	15.277	63.692	15.298	55.659	7.816	16.106	14.921	16.099	14.925	0	439135.539	2329	7828203.000	9
10	188.709	2326.946	63.712	15.277	63.705	15.288	55.659	7.816	16.106	14.921	16.099	14.925	0	439115.457	2328	7827845.000	10
11	188.709	2340.974	63.712	15.277	63.690	15.291	55.659	7.816	16.106	14.921	16.099	14.925	0	441762.711	2346	7875036.000	11
12	188.709	2328.956	63.712	14.566	63.682	14.574	55.659	7.105	16.106	14.921	16.099	14.925	0	439494.782	2325	7834607.000	12
13	188.709	2312.613	63.475	13.619	63.436	13.619	55.422	6.158	16.106	14.921	16.099	14.925	0	436410.703	2311	7779629.000	13
14	188.709	2323.917	63.001	13.145	62.979	13.177	54.949	5.684	16.106	14.921	16.099	14.925	0	438543.889	2322	7817656.000	14
15	188.709	2317.177	63.001	13.145	62.955	13.146	54.949	5.684	16.106	14.921	16.099	14.925	0	437271.954	2305	7794982.000	15
16	188.709	2300.481	62.291	12.908	62.255	12.880	54.238	5.447	16.106	14.921	16.099	14.925	0	434121.289	2293	7738817.000	16
17	188.709	2298.935	62.291	12.671	62.275	12.629	54.238	5.211	16.106	14.921	16.099	14.925	0	433829.699	2292	7733619.000	17
18	188.709	2297.006	62.291	12.671	62.272	12.622	54.238	5.211	16.106	14.921	16.099	14.925	0	433465.576	2290	7727128.000	18
19	188.709	2265.796	62.054	12.671	62.052	12.604	54.001	5.211	16.106	14.921	16.099	14.925	0	427575.994	2270	7622138.000	19
20	188.709	2274.150	61.580	12.434	61.591	12.371	53.527	4.974	16.106	14.921	16.099	14.925	0	429152.365	2268	7650239.000	20
21	188.709	2255.619	61.343	12.198	61.365	12.141	53.291	4.737	16.106	14.921	16.099	14.925	0	425655.471	2251	7587902.000	21
22	188.709	2241.795	61.580	11.487	61.615	11.409	53.527	4.026	16.106	14.921	16.099	14.925	0	423046.699	2239	7541397.000	22
23	188.709	2226.850	61.817	11.013	61.824	10.931	53.764	3.553	16.106	14.921	16.099	14.925	0	420226.499	2219	7491123.000	23
24	188.709	2249.224	62.054	10.540	62.064	10.482	54.001	3.079	16.106	14.921	16.099	14.925	0	424448.777	2247	7566391.000	24
25	188.709	2260.905	62.528	10.303	62.512	10.257	54.475	2.842	16.106	14.921	16.099	14.925	0	426652.925	2260	7605683.000	25
26	188.709	2282.554	63.001	9.829	62.983	9.797	54.949	2.368	16.106	14.921	16.099	14.925	0	430738.384	2281	7678512.000	26
27	188.709	2290.565	63.001	9.829	62.977	9.821	54.949	2.368	16.106	14.921	16.099	14.925	0	432250.019	2293	7705459.000	27
28	188.709	2295.217	63.001	9.592	62.982	9.595	54.949	2.132	16.106	14.921	16.099	14.925	0	433127.987	2289	7721110.000	28
29	188.709	2304.270	63.001	9.592	62.989	9.602	54.949	2.132	16.106	14.921	16.099	14.925	0	434836.352	2301	7751564.000	29
30	188.709	2300.535	63.238	9.592	63.215	9.603	55.185	2.132	16.106	14.921	16.099	14.925	0	434131.499	2301	7738999.000	30
31	188.709	2296.127	63.475	9.592	63.459	9.591	55.422	2.132	16.106	14.921	16.099	14.925	0	433299.698	2294	7724171.000	31
32	188.709	2296.553	64.186	9.355	64.168	9.348	56.133	1.895	16.106	14.921	16.099	14.925	0	433380.029	2289	7725603.000	32
33	188.709	2305.550	64.896	8.882	64.872	8.887	56.843	1.421	16.106	14.921	16.099	14.925	0	435077.904	2306	7755870.000	33
34	188.709	2306.773	65.844	8.171	65.813	8.185	57.791	0.711	16.106	14.921	16.099	14.925	0	435308.686	2306	7759984.000	34
35	188.709	2301.711	66.791	7.934	66.748	7.950	58.738	0.474	16.106	14.921	16.099	14.925	0	434353.417	2300	7742955.000	35
36	188.709	2304.898	67.265	7.698	67.255	7.709	59.212	0.237	16.106	14.921	16.099	14.925	0	434954.884	2314	7753677.000	36
37	188.709	2306.752	68.212	7.461	68.201	7.473	60.159	0.000	16.106	14.921	16.099	14.925	0	435304.815	2310	7759915.000	37
38	188.036	2313.221	68.923	7.250	68.899	7.266	60.870	0.000	16.106	14.685	16.954	14.122	180.000	434968.292	2322	7753916.000	38
39	188.036	2294.533	69.159	7.250	69.132	7.278	61.107	0.000	16.106	14.685	16.954	14.122	180.000	431454.232	2297	7691273.000	39
40	188.036	2281.357	69.396	7.250	69.387	7.265	61.343	0.000	16.106	14.685	16.954	14.122	180.000	428976.782	2286	7647109.000	40
41	188.036	2288.385	69.870	7.250	69.841	7.275	61.817	0.000	16.106	14.685	16.954	14.122	180.000	430298.362	2291	7670668.000	41
42	188.709	2280.194	70.344	7.461	70.290	7.461	62.291	0.000	16.106	14.921	16.099	14.925	0	430293.089	2275	7670574.000	42
43	188.709	2284.887	70.580	7.461	70.556	7.450	62.528	0.000	16.106	14.921	16.099	14.925	0	431178.630	2283	7686360.000	43
44	188.709	2299.614	70.817	7.461	70.776	7.440	62.765	0.000	16.106	14.921	16.099	14.925	0	433957.824	2304	7735903.000	44
45	186.914	2308.968	71.054	7.056	71.028	7.038	63.001	0.000	16.106	14.448	16.165	14.722	0	431578.094	2317	7693481.000	45
46	183.660	2306.609	71.054	6.703	71.029	6.687	63.001	0.000	16.106	13.974	16.258	14.383	0	423632.404	2316	7551838.000	46
47	181.641	2309.477	70.817	6.539	70.791	6.537	62.765	0.000	16.106	13.737	16.306	14.183	0	419495.280	2321	7478088.000	47
48	181.641	2319.870	70.817	6.539	70.783	6.515	62.765	0.000	16.106	13.737	16.306	14.183	0	421382.986	2330	7511739.000	48
49	181.641	2311.927	70.817	6.539	70.825	6.503	62.765	0.000	16.106	13.737	16.306	14.183	0	419940.182	2323	7486019.000	49
50	181.641	2273.600	70.817	6.539	70.864	6.462	62.765	0.000	16.106	13.737	16.306	14.183	0	412978.482	2285	7361917.000	50
51	177.153	2299.087	71.765	6.225	71.764	6.201	63.712	0.000	16.106	13.263	16.395	13.758	0	407290.343	2306	7260518.000	51
52	174.685	2324.587	72.712	6.075	72.688	6.071	64.659	0.000	16.106	13.027	16.435	13.533	0	406070.074	2337	7238765.000	52
53	166.607	2301.933	73.896	5.641	73.832	5.654	65.844	0.000	16.106	12.316	16.530	12.833	0	383517.840	2307	6836740.000	53
54	163.690	2315.409	74.133	5.503	74.078	5.504	66.080	0.000	16.106	12.079	16.552	12.591	0	379008.964	2327	6756363.000	54
55	163.690	2317.987	74.133	5.503	74.081	5.500	66.080	0.000	16.106	12.079	16.552	12.591	0	379430.979	2324	6763886.000	55
56	160.661	2283.145	74.133	5.367	74.198	5.406	66.080	0.000	16.106	11.842	16.568	12.347	4.701E-14	366811.489	2280	6538926.000	56
57	172.104	2257.478	74.133	5.927	74.310	5.989	66.080	0.000	16.106	12.790	16.471	13.304	0	388521.825	2272	6925943.000	57
58	179.509	2265.749	74.844	6.379	75.004	6.446	66.791	0.000	16.106	13.500	16.352	13.977	0	406722.534	2275	7250396.000	58
59	188.709	2305.064	76.028	7.698	76.118	7.681	67.975	0.237	16.106	14.921	16.099	14.925	0	434986.242	2309	7754236.000	59
60	188.709	2320.620	76.502	8.171	76.582	8.185	68.449	0.711	16.106	14.921	16.099	14.925	0	437921.833	2320	7806567.000	60
61	188.709	2329.592	76.975	8.645	77.012	8.657	68.923	1.184	16.106	14.921	16.099	14.925	0	439614.941	2335	7836749.000	61
