## Supplementary Code 2 for "Engineering combinatorial and dynamic decoders using synthetic immediate-early genes": XY_22-V1-cell_1.txt

	Area	Mean	X	Y	XM	YM	BX	BY	Width	Height	Major	Minor	Angle	IntDen	Median	RawIntDen	Slice
1	193.870	1895.098	31.619	68.923	31.660	68.922	24.395	60.396	14.448	17.053	17.087	14.446	90.000	367402.410	1887	6549460	1
2	193.870	1924.316	30.909	66.554	30.944	66.548	23.685	58.028	14.448	17.053	17.087	14.446	90.000	373066.876	1921	6650437	2
3	193.870	1920.116	30.909	66.554	30.916	66.589	23.685	58.028	14.448	17.053	17.087	14.446	90.000	372252.522	1920	6635920	3
4	193.870	1924.654	30.909	66.554	30.917	66.542	23.685	58.028	14.448	17.053	17.087	14.446	90.000	373132.397	1919	6651605	4
5	193.870	1915.648	30.909	66.554	30.903	66.550	23.685	58.028	14.448	17.053	17.087	14.446	90.000	371386.447	1915	6620481	5
6	193.870	1912.627	30.909	67.265	30.892	67.289	23.685	58.738	14.448	17.053	17.087	14.446	90.000	370800.630	1905	6610038	6
7	193.870	1905.719	30.909	67.975	30.859	67.977	23.685	59.449	14.448	17.053	17.087	14.446	90.000	369461.492	1908	6586166	7
8	193.870	1910.139	30.909	67.975	30.825	68.005	23.685	59.449	14.448	17.053	17.087	14.446	90.000	370318.311	1910	6601440	8
9	193.870	1899.718	30.435	68.212	30.335	68.220	23.211	59.685	14.448	17.053	17.087	14.446	90.000	368297.936	1895	6565424	9
10	193.870	1920.042	27.593	68.212	27.606	68.183	20.369	59.685	14.448	17.053	17.087	14.446	90.000	372238.273	1921	6635666	10
11	193.870	1933.786	27.593	68.212	27.591	68.200	20.369	59.685	14.448	17.053	17.087	14.446	90.000	374902.862	1930	6683166	11
12	193.870	1935.413	27.593	68.449	27.593	68.433	20.369	59.922	14.448	17.053	17.087	14.446	90.000	375218.181	1930	6688787	12
13	193.870	1922.213	27.593	68.449	27.558	68.441	20.369	59.922	14.448	17.053	17.087	14.446	90.000	372659.166	1920	6643169	13
14	193.870	1947.585	27.593	69.396	27.570	69.395	20.369	60.870	14.448	17.053	17.087	14.446	90.000	377578.052	1947	6730855	14
15	193.870	1948.261	27.356	69.633	27.347	69.613	20.132	61.107	14.448	17.053	17.087	14.446	90.000	377709.038	1942	6733190	15
16	193.870	1937.311	27.356	69.633	27.337	69.641	20.132	61.107	14.448	17.053	17.087	14.446	90.000	375586.230	1933	6695348	16
17	193.870	1950.817	27.356	69.633	27.309	69.630	20.132	61.107	14.448	17.053	17.087	14.446	90.000	378204.651	1945	6742025	17
18	193.870	1936.376	27.593	69.633	27.563	69.636	20.369	61.107	14.448	17.053	17.087	14.446	90.000	375404.814	1930	6692114	18
19	193.870	1955.645	27.593	69.633	27.558	69.620	20.369	61.107	14.448	17.053	17.087	14.446	90.000	379140.623	1957	6758710	19
20	193.870	1959.223	27.830	70.107	27.786	70.105	20.606	61.580	14.448	17.053	17.087	14.446	90.000	379834.313	1954	6771076	20
21	193.870	1953.690	27.830	70.344	27.795	70.324	20.606	61.817	14.448	17.053	17.087	14.446	90.000	378761.522	1953	6751952	21
22	193.870	1945.713	28.066	70.580	28.042	70.570	20.843	62.054	14.448	17.053	17.087	14.446	90.000	377214.995	1943	6724383	22
23	193.870	1955.377	28.066	70.580	28.027	70.564	20.843	62.054	14.448	17.053	17.087	14.446	90.000	379088.677	1954	6757784	23
24	193.870	1950.964	28.066	70.580	28.011	70.565	20.843	62.054	14.448	17.053	17.087	14.446	90.000	378233.148	1948	6742533	24
25	193.870	1955.882	27.830	70.580	27.773	70.544	20.606	62.054	14.448	17.053	17.087	14.446	90.000	379186.454	1953	6759527	25
26	193.870	1952.839	27.119	71.528	27.108	71.481	19.895	63.001	14.448	17.053	17.087	14.446	90.000	378596.654	1950	6749013	26
27	193.870	1943.602	26.882	73.186	26.910	73.111	19.658	64.659	14.448	17.053	17.087	14.446	90.000	376805.883	1945	6717090	27
28	193.870	1932.830	26.882	73.896	26.895	73.863	19.658	65.370	14.448	17.053	17.087	14.446	90.000	374717.518	1928	6679862	28
29	193.870	1923.015	26.882	74.370	26.877	74.325	19.658	65.844	14.448	17.053	17.087	14.446	90.000	372814.610	1922	6645940	29
30	193.870	1914.450	26.882	75.317	26.844	75.277	19.658	66.791	14.448	17.053	17.087	14.446	90.000	371154.094	1913	6616339	30
31	193.870	1910.390	26.882	75.791	26.815	75.765	19.658	67.265	14.448	17.053	17.087	14.446	90.000	370367.003	1909	6602308	31
32	193.870	1908.378	26.882	75.791	26.817	75.769	19.658	67.265	14.448	17.053	17.087	14.446	90.000	369976.907	1906	6595354	32
33	193.870	1935.746	26.882	74.133	26.753	74.144	19.658	65.607	14.448	17.053	17.087	14.446	90.000	375282.692	1937	6689937	33
34	193.870	1925.116	26.882	72.002	26.746	72.019	19.658	63.475	14.448	17.053	17.087	14.446	90.000	373221.983	1926	6653202	34
35	193.870	1932.354	26.882	71.291	26.768	71.315	19.658	62.765	14.448	17.053	17.087	14.446	90.000	374625.240	1929	6678217	35
36	193.870	1942.214	26.408	71.054	26.312	71.070	19.185	62.528	14.448	17.053	17.087	14.446	90.000	376536.731	1944	6712292	36
37	193.870	1923.663	26.408	70.580	26.262	70.598	19.185	62.054	14.448	17.053	17.087	14.446	90.000	372940.322	1923	6648181	37
38	193.870	1924.637	26.408	70.580	26.245	70.633	19.185	62.054	14.448	17.053	17.087	14.446	90.000	373129.087	1931	6651546	38
39	193.870	1912.209	26.408	72.712	26.278	72.726	19.185	64.186	14.448	17.053	17.087	14.446	90.000	370719.626	1911	6608594	39
40	193.870	1930.881	24.987	75.791	25.000	75.750	17.764	67.265	14.448	17.053	17.087	14.446	90.000	374339.596	1932	6673125	40
41	193.870	1910.304	24.514	76.502	24.582	76.431	17.290	67.975	14.448	17.053	17.087	14.446	90.000	370350.342	1916	6602011	41
42	193.870	1905.427	24.514	76.502	24.552	76.441	17.290	67.975	14.448	17.053	17.087	14.446	90.000	369404.778	1905	6585155	42
43	193.870	1911.790	24.514	76.028	24.568	75.979	17.290	67.501	14.448	17.053	17.087	14.446	90.000	370638.398	1915	6607146	43
44	193.870	1912.564	24.514	75.554	24.507	75.534	17.290	67.028	14.448	17.053	17.087	14.446	90.000	370788.457	1910	6609821	44
45	193.870	1903.153	24.514	75.554	24.497	75.531	17.290	67.028	14.448	17.053	17.087	14.446	90.000	368963.971	1905	6577297	45
46	193.870	1886.234	24.514	75.317	24.461	75.278	17.290	66.791	14.448	17.053	17.087	14.446	90.000	365683.891	1886	6518825	46
47	193.870	1891.235	24.277	74.607	24.210	74.588	17.053	66.080	14.448	17.053	17.087	14.446	90.000	366653.352	1892	6536107	47
48	193.870	1902.882	24.040	74.133	23.990	74.124	16.816	65.607	14.448	17.053	17.087	14.446	90.000	368911.353	1900	6576359	48
49	193.870	1913.635	23.329	73.423	23.312	73.407	16.106	64.896	14.448	17.053	17.087	14.446	90.000	370996.014	1911	6613521	49
50	193.870	1927.575	22.145	72.002	22.183	72.009	14.921	63.475	14.448	17.053	17.087	14.446	90.000	373698.692	1932	6661700	50
51	193.870	1923.907	21.672	71.054	21.706	71.049	14.448	62.528	14.448	17.053	17.087	14.446	90.000	372987.556	1927	6649023	51
52	193.870	1908.161	21.198	70.107	21.251	70.091	13.974	61.580	14.448	17.053	17.087	14.446	90.000	369934.779	1907	6594603	52
53	193.870	1900.096	20.961	69.870	20.977	69.878	13.737	61.343	14.448	17.053	17.087	14.446	90.000	368371.311	1904	6566732	53
54	193.870	1910.995	20.961	69.633	20.961	69.656	13.737	61.107	14.448	17.053	17.087	14.446	90.000	370484.357	1910	6604400	54
55	193.870	1903.516	21.198	69.633	21.178	69.681	13.974	61.107	14.448	17.053	17.087	14.446	90.000	369034.372	1900	6578552	55
56	193.870	1904.038	21.198	69.633	21.173	69.714	13.974	61.107	14.448	17.053	17.087	14.446	90.000	369135.458	1898	6580354	56
57	193.870	1893.682	21.198	69.396	21.138	69.464	13.974	60.870	14.448	17.053	17.087	14.446	90.000	367127.873	1893	6544566	57
58	193.870	1895.558	21.198	69.396	21.139	69.464	13.974	60.870	14.448	17.053	17.087	14.446	90.000	367491.604	1888	6551050	58
59	193.870	1900.592	21.198	69.396	21.151	69.483	13.974	60.870	14.448	17.053	17.087	14.446	90.000	368467.516	1896	6568447	59
60	193.870	1895.140	21.198	69.633	21.170	69.739	13.974	61.107	14.448	17.053	17.087	14.446	90.000	367410.488	1883	6549604	60
61	193.870	1900.338	21.908	73.186	21.867	73.207	14.685	64.659	14.448	17.053	17.087	14.446	90.000	368418.263	1893	6567569	61
