## Supplementary Code 2 for "Engineering combinatorial and dynamic decoders using synthetic immediate-early genes": XY_22-V1-cell_2.txt

	Area	Mean	X	Y	XM	YM	BX	BY	Width	Height	Major	Minor	Angle	IntDen	Median	RawIntDen	Slice
1	163.634	2057.421	69.988	79.462	69.995	79.364	63.001	72.002	13.974	14.921	14.934	13.951	90.000	336663.551	2059	6001497.000	1
2	163.634	2088.616	69.988	79.462	69.996	79.346	63.001	72.002	13.974	14.921	14.934	13.951	90.000	341768.061	2089	6092492.000	2
3	163.634	2067.551	69.988	79.462	69.964	79.328	63.001	72.002	13.974	14.921	14.934	13.951	90.000	338321.150	2063	6031046.000	3
4	163.634	2087.086	69.988	79.462	69.965	79.353	63.001	72.002	13.974	14.921	14.934	13.951	90.000	341517.702	2088	6088029.000	4
5	163.634	2101.729	69.515	79.462	69.496	79.348	62.528	72.002	13.974	14.921	14.934	13.951	90.000	343913.812	2097	6130743.000	5
6	163.634	2106.612	69.041	79.462	69.023	79.355	62.054	72.002	13.974	14.921	14.934	13.951	90.000	344712.852	2104	6144987.000	6
7	163.634	2121.332	67.620	80.173	67.641	80.074	60.633	72.712	13.974	14.921	14.934	13.951	90.000	347121.584	2123	6187926.000	7
8	163.634	2121.786	67.146	80.410	67.174	80.317	60.159	72.949	13.974	14.921	14.934	13.951	90.000	347195.912	2124	6189251.000	8
9	163.634	2116.274	66.909	80.646	66.940	80.546	59.922	73.186	13.974	14.921	14.934	13.951	90.000	346293.878	2116	6173171.000	9
10	163.634	2121.466	66.199	81.120	66.220	81.042	59.212	73.659	13.974	14.921	14.934	13.951	90.000	347143.517	2123	6188317.000	10
11	163.634	2116.120	65.962	81.594	65.987	81.527	58.975	74.133	13.974	14.921	14.934	13.951	90.000	346268.635	2115	6172721.000	11
12	163.634	2116.621	65.725	81.831	65.731	81.751	58.738	74.370	13.974	14.921	14.934	13.951	90.000	346350.704	2117	6174184.000	12
13	163.634	2122.227	65.488	81.831	65.509	81.793	58.501	74.370	13.974	14.921	14.934	13.951	90.000	347267.940	2123	6190535.000	13
14	163.634	2131.171	65.251	82.304	65.274	82.264	58.264	74.844	13.974	14.921	14.934	13.951	90.000	348731.500	2129	6216625.000	14
15	163.634	2143.476	65.251	82.304	65.260	82.243	58.264	74.844	13.974	14.921	14.934	13.951	90.000	350745.031	2138	6252519.000	15
16	163.634	2124.919	65.251	82.068	65.268	82.018	58.264	74.607	13.974	14.921	14.934	13.951	90.000	347708.522	2124	6198389.000	16
17	163.634	2123.739	65.488	82.068	65.474	81.994	58.501	74.607	13.974	14.921	14.934	13.951	90.000	347515.382	2125	6194946.000	17
18	163.634	2111.285	65.488	81.831	65.481	81.749	58.501	74.370	13.974	14.921	14.934	13.951	90.000	345477.448	2115	6158617.000	18
19	163.634	2127.109	65.488	81.357	65.485	81.281	58.501	73.896	13.974	14.921	14.934	13.951	90.000	348066.923	2127	6204778.000	19
20	163.634	2125.904	65.488	81.357	65.478	81.291	58.501	73.896	13.974	14.921	14.934	13.951	90.000	347869.632	2125	6201261.000	20
21	163.634	2124.543	65.488	81.120	65.496	81.064	58.501	73.659	13.974	14.921	14.934	13.951	90.000	347647.040	2123	6197293.000	21
22	163.634	2098.484	66.199	81.120	66.184	81.051	59.212	73.659	13.974	14.921	14.934	13.951	90.000	343382.914	2094	6121279.000	22
23	163.634	2122.188	66.436	81.120	66.383	81.027	59.449	73.659	13.974	14.921	14.934	13.951	90.000	347261.657	2115	6190423.000	23
24	163.634	2109.945	66.436	81.120	66.390	81.027	59.449	73.659	13.974	14.921	14.934	13.951	90.000	345258.279	2108	6154710.000	24
25	163.634	2131.904	66.436	80.646	66.396	80.556	59.449	73.186	13.974	14.921	14.934	13.951	90.000	348851.490	2131	6218764.000	25
26	163.634	2131.859	66.199	80.410	66.190	80.369	59.212	72.949	13.974	14.921	14.934	13.951	90.000	348844.086	2133	6218632.000	26
27	163.634	2141.604	65.962	80.173	65.983	80.159	58.975	72.712	13.974	14.921	14.934	13.951	90.000	350438.687	2141	6247058.000	27
28	163.634	2129.297	65.962	80.173	65.986	80.138	58.975	72.712	13.974	14.921	14.934	13.951	90.000	348424.876	2124	6211159.000	28
29	163.634	2128.655	65.962	80.173	65.993	80.140	58.975	72.712	13.974	14.921	14.934	13.951	90.000	348319.863	2125	6209287.000	29
30	163.634	2109.080	65.962	80.173	65.993	80.133	58.975	72.712	13.974	14.921	14.934	13.951	90.000	345116.635	2111	6152185.000	30
31	163.634	2114.540	65.962	80.173	65.983	80.142	58.975	72.712	13.974	14.921	14.934	13.951	90.000	346010.198	2108	6168114.000	31
32	163.634	2092.009	65.962	80.173	66.039	80.196	58.975	72.712	13.974	14.921	14.934	13.951	90.000	342323.249	2094	6102389.000	32
33	163.634	2087.224	65.962	80.173	66.099	80.237	58.975	72.712	13.974	14.921	14.934	13.951	90.000	341540.309	2108	6088432.000	33
34	163.634	2069.131	65.962	80.173	66.128	80.242	58.975	72.712	13.974	14.921	14.934	13.951	90.000	338579.699	2093	6035655.000	34
35	163.634	2057.372	65.962	80.173	66.180	80.320	58.975	72.712	13.974	14.921	14.934	13.951	90.000	336655.473	2091	6001353.000	35
36	163.634	2096.820	67.146	83.252	67.147	83.187	60.159	75.791	13.974	14.921	14.934	13.951	90.000	343110.509	2094	6116423.000	36
37	163.634	2105.036	67.857	82.778	67.857	82.712	60.870	75.317	13.974	14.921	14.934	13.951	90.000	344455.032	2105	6140391.000	37
38	163.634	2110.685	68.804	82.778	68.764	82.687	61.817	75.317	13.974	14.921	14.934	13.951	90.000	345379.279	2111	6156867.000	38
39	163.634	2101.767	68.804	83.252	68.721	83.179	61.817	75.791	13.974	14.921	14.934	13.951	90.000	343920.039	2094	6130854.000	39
40	163.634	2072.008	68.094	85.383	68.034	85.261	61.107	77.923	13.974	14.921	14.934	13.951	90.000	339050.518	2069	6044048.000	40
41	163.634	2061.190	67.383	86.094	67.330	85.980	60.396	78.633	13.974	14.921	14.934	13.951	90.000	337280.333	2061	6012492.000	41
42	163.634	2058.196	66.672	86.804	66.643	86.693	59.685	79.344	13.974	14.921	14.934	13.951	90.000	336790.442	2059	6003759.000	42
43	163.634	2059.534	66.436	87.278	66.423	87.178	59.449	79.818	13.974	14.921	14.934	13.951	90.000	337009.331	2058	6007661.000	43
44	163.634	2042.050	66.436	87.989	66.373	87.886	59.449	80.528	13.974	14.921	14.934	13.951	90.000	334148.404	2045	5956661.000	44
45	163.634	2027.961	66.199	88.226	66.138	88.129	59.212	80.765	13.974	14.921	14.934	13.951	90.000	331842.890	2026	5915562.000	45
46	163.634	2013.328	65.725	88.226	65.683	88.110	58.738	80.765	13.974	14.921	14.934	13.951	90.000	329448.519	2005	5872879.000	46
47	163.634	2021.155	65.488	88.226	65.446	88.103	58.501	80.765	13.974	14.921	14.934	13.951	90.000	330729.205	2012	5895709.000	47
48	163.634	2061.578	65.251	87.515	65.237	87.403	58.264	80.054	13.974	14.921	14.934	13.951	90.000	337343.722	2065	6013622.000	48
49	163.634	2069.002	65.015	87.278	64.984	87.174	58.028	79.818	13.974	14.921	14.934	13.951	90.000	338558.606	2072	6035279.000	49
50	163.634	2069.386	65.015	87.278	64.977	87.160	58.028	79.818	13.974	14.921	14.934	13.951	90.000	338621.491	2067	6036400.000	50
51	163.634	2062.394	65.015	87.278	64.976	87.155	58.028	79.818	13.974	14.921	14.934	13.951	90.000	337477.345	2069	6016004.000	51
52	163.634	2057.864	64.304	87.515	64.294	87.426	57.317	80.054	13.974	14.921	14.934	13.951	90.000	336736.028	2068	6002789.000	52
53	163.634	2035.817	63.830	88.699	63.818	88.592	56.843	81.239	13.974	14.921	14.934	13.951	90.000	333128.456	2036	5938479.000	53
54	163.634	2035.979	63.357	89.410	63.355	89.297	56.370	81.949	13.974	14.921	14.934	13.951	90.000	333154.990	2035	5938952.000	54
55	163.634	2026.534	62.883	89.647	62.878	89.548	55.896	82.186	13.974	14.921	14.934	13.951	90.000	331609.360	2026	5911399.000	55
56	163.634	2027.018	62.646	89.884	62.641	89.789	55.659	82.423	13.974	14.921	14.934	13.951	90.000	331688.625	2027	5912812.000	56
57	163.634	2038.698	62.172	89.884	62.183	89.788	55.185	82.423	13.974	14.921	14.934	13.951	90.000	333599.836	2041	5946882.000	57
58	163.634	2043.579	61.936	90.120	61.958	90.066	54.949	82.660	13.974	14.921	14.934	13.951	90.000	334398.483	2042	5961119.000	58
59	163.634	2035.681	61.225	90.831	61.276	90.776	54.238	83.370	13.974	14.921	14.934	13.951	90.000	333106.130	2037	5938081.000	59
60	163.634	2030.863	60.041	91.778	60.119	91.718	53.054	84.318	13.974	14.921	14.934	13.951	90.000	332317.692	2029	5924026.000	60
61	163.634	1994.235	57.909	94.147	58.032	94.112	50.922	86.686	13.974	14.921	14.934	13.951	90.000	326324.163	1998	5817183.000	61
