## Supplementary Code 2 for "Engineering combinatorial and dynamic decoders using synthetic immediate-early genes": XY_22-V1-cell_3.txt

	Area	Mean	X	Y	XM	YM	BX	BY	Width	Height	Major	Minor	Angle	IntDen	Median	RawIntDen	Slice
1	105.910	2116.428	86.923	108.713	86.950	108.691	81.239	102.792	11.369	11.842	11.838	11.391	90.000	224151.675	2109	3995816.000	1
2	105.910	2126.322	87.870	109.187	87.902	109.167	82.186	103.265	11.369	11.842	11.838	11.391	90.000	225199.559	2122	4014496.000	2
3	105.910	2111.746	87.870	109.187	87.878	109.141	82.186	103.265	11.369	11.842	11.838	11.391	90.000	223655.781	2113	3986976.000	3
4	105.910	2128.982	88.107	109.187	88.127	109.144	82.423	103.265	11.369	11.842	11.838	11.391	90.000	225481.276	2125	4019518.000	4
5	105.910	2122.867	88.581	109.187	88.588	109.135	82.897	103.265	11.369	11.842	11.838	11.391	90.000	224833.585	2128	4007972.000	5
6	105.910	2103.753	88.581	109.187	88.585	109.159	82.897	103.265	11.369	11.842	11.838	11.391	90.000	222809.283	2105	3971886.000	6
7	105.910	2116.703	89.055	109.423	89.062	109.392	83.370	103.502	11.369	11.842	11.838	11.391	90.000	224180.789	2109	3996335.000	7
8	105.910	2115.263	89.291	109.897	89.287	109.867	83.607	103.976	11.369	11.842	11.838	11.391	90.000	224028.319	2116	3993617.000	8
9	105.910	2109.735	89.291	110.134	89.316	110.091	83.607	104.213	11.369	11.842	11.838	11.391	90.000	223442.782	2107	3983179.000	9
10	105.910	2124.195	89.765	110.134	89.779	110.084	84.081	104.213	11.369	11.842	11.838	11.391	90.000	224974.332	2133	4010481.000	10
11	105.910	2123.516	90.002	110.134	90.018	110.092	84.318	104.213	11.369	11.842	11.838	11.391	90.000	224902.416	2123	4009199.000	11
12	105.910	2127.210	90.239	110.134	90.240	110.114	84.554	104.213	11.369	11.842	11.838	11.391	90.000	225293.633	2123	4016173.000	12
13	105.910	2129.769	90.239	110.134	90.247	110.106	84.554	104.213	11.369	11.842	11.838	11.391	90.000	225564.636	2133	4021004.000	13
14	105.910	2146.831	90.239	110.608	90.268	110.599	84.554	104.686	11.369	11.842	11.838	11.391	90.000	227371.676	2138	4053217.000	14
15	105.910	2145.590	90.002	110.608	90.054	110.593	84.318	104.686	11.369	11.842	11.838	11.391	90.000	227240.185	2143	4050873.000	15
16	105.910	2146.624	90.002	110.608	90.065	110.608	84.318	104.686	11.369	11.842	11.838	11.391	90.000	227349.798	2143	4052827.000	16
17	105.910	2147.860	90.002	110.608	90.075	110.606	84.318	104.686	11.369	11.842	11.838	11.391	90.000	227480.615	2142	4055159.000	17
18	105.910	2146.308	90.002	110.608	90.065	110.602	84.318	104.686	11.369	11.842	11.838	11.391	90.000	227316.252	2143	4052229.000	18
19	105.910	2181.426	90.476	111.081	90.467	111.084	84.791	105.160	11.369	11.842	11.838	11.391	90.000	231035.625	2181	4118532.000	19
20	105.910	2151.308	91.897	112.029	91.828	111.976	86.212	106.108	11.369	11.842	11.838	11.391	90.000	227845.860	2145	4061670.000	20
21	105.910	2164.235	91.423	111.081	91.358	111.058	85.739	105.160	11.369	11.842	11.838	11.391	90.000	229214.954	2164	4086076.000	21
22	105.910	2162.578	90.712	110.371	90.717	110.379	85.028	104.450	11.369	11.842	11.838	11.391	90.000	229039.427	2157	4082947.000	22
23	105.910	2172.431	90.712	110.134	90.726	110.161	85.028	104.213	11.369	11.842	11.838	11.391	90.000	230082.992	2170	4101550.000	23
24	105.910	2155.689	90.712	109.897	90.747	109.930	85.028	103.976	11.369	11.842	11.838	11.391	90.000	228309.835	2159	4069941.000	24
25	105.910	2164.368	91.186	109.897	91.189	109.926	85.502	103.976	11.369	11.842	11.838	11.391	90.000	229229.034	2169	4086327.000	25
26	105.910	2164.254	91.897	109.897	91.906	109.899	86.212	103.976	11.369	11.842	11.838	11.391	90.000	229216.973	2164	4086112.000	26
27	105.910	2133.975	92.134	109.897	92.165	109.896	86.449	103.976	11.369	11.842	11.838	11.391	90.000	226010.099	2130	4028945.000	27
28	105.910	2143.934	92.844	110.134	92.878	110.129	87.160	104.213	11.369	11.842	11.838	11.391	90.000	227064.883	2143	4047748.000	28
29	105.910	2145.872	93.555	110.608	93.557	110.579	87.870	104.686	11.369	11.842	11.838	11.391	90.000	227270.085	2144	4051406.000	29
30	105.910	2154.485	94.502	111.792	94.479	111.788	88.818	105.871	11.369	11.842	11.838	11.391	90.000	228182.271	2154	4067667.000	30
31	105.910	2151.274	94.739	112.029	94.709	112.008	89.055	106.108	11.369	11.842	11.838	11.391	90.000	227842.270	2150	4061606.000	31
32	105.910	2148.028	94.739	112.029	94.720	112.017	89.055	106.108	11.369	11.842	11.838	11.391	90.000	227498.398	2149	4055476.000	32
33	105.910	2156.452	94.976	112.029	94.961	112.030	89.291	106.108	11.369	11.842	11.838	11.391	90.000	228390.614	2164	4071381.000	33
34	105.910	2161.362	95.449	110.844	95.432	110.847	89.765	104.923	11.369	11.842	11.838	11.391	90.000	228910.630	2162	4080651.000	34
35	105.910	2148.444	96.160	110.371	96.144	110.365	90.476	104.450	11.369	11.842	11.838	11.391	90.000	227542.490	2138	4056262.000	35
36	105.910	2139.271	97.818	108.950	97.775	108.937	92.134	103.029	11.369	11.842	11.838	11.391	90.000	226570.953	2135	4038943.000	36
37	105.910	2150.081	98.528	108.713	98.472	108.672	92.844	102.792	11.369	11.842	11.838	11.391	90.000	227715.828	2151	4059352.000	37
38	105.910	2156.344	99.239	108.002	99.178	107.969	93.555	102.081	11.369	11.842	11.838	11.391	90.000	228379.171	2159	4071177.000	38
39	105.910	2165.125	99.239	107.765	99.173	107.734	93.555	101.844	11.369	11.842	11.838	11.391	90.000	229309.196	2173	4087756.000	39
40	105.910	2159.901	99.239	107.055	99.183	107.047	93.555	101.134	11.369	11.842	11.838	11.391	90.000	228755.971	2165	4077894.000	40
41	105.910	2147.388	99.476	106.581	99.417	106.553	93.791	100.660	11.369	11.842	11.838	11.391	90.000	227430.689	2143	4054269.000	41
42	105.910	2141.981	99.713	106.581	99.651	106.551	94.028	100.660	11.369	11.842	11.838	11.391	90.000	226857.999	2138	4044060.000	42
43	105.910	2153.303	99.713	106.108	99.652	106.072	94.028	100.186	11.369	11.842	11.838	11.391	90.000	228057.176	2159	4065437.000	43
44	105.910	2153.841	99.713	106.108	99.656	106.072	94.028	100.186	11.369	11.842	11.838	11.391	90.000	228114.114	2154	4066452.000	44
45	105.910	2184.110	99.950	105.871	99.895	105.832	94.265	99.950	11.369	11.842	11.838	11.391	90.000	231319.866	2182	4123599.000	45
46	105.910	2144.237	99.950	105.871	99.896	105.820	94.265	99.950	11.369	11.842	11.838	11.391	90.000	227096.971	2140	4048320.000	46
47	105.910	2152.360	99.476	105.634	99.409	105.590	93.791	99.713	11.369	11.842	11.838	11.391	90.000	227957.268	2146	4063656.000	47
48	105.910	2189.573	99.002	105.397	98.937	105.359	93.318	99.476	11.369	11.842	11.838	11.391	90.000	231898.503	2189	4133914.000	48
49	105.910	2187.185	98.765	105.160	98.715	105.127	93.081	99.239	11.369	11.842	11.838	11.391	90.000	231645.619	2182	4129406.000	49
50	105.910	2192.631	98.765	104.923	98.715	104.860	93.081	99.002	11.369	11.842	11.838	11.391	90.000	232222.404	2196	4139688.000	50
51	105.910	2187.283	98.765	104.923	98.725	104.859	93.081	99.002	11.369	11.842	11.838	11.391	90.000	231655.997	2189	4129591.000	51
52	105.910	2193.892	98.292	104.686	98.266	104.646	92.607	98.765	11.369	11.842	11.838	11.391	90.000	232355.970	2198	4142069.000	52
53	105.910	2185.725	98.292	104.686	98.261	104.650	92.607	98.765	11.369	11.842	11.838	11.391	90.000	231490.905	2188	4126648.000	53
54	105.910	2205.953	98.292	104.686	98.277	104.638	92.607	98.765	11.369	11.842	11.838	11.391	90.000	233633.290	2202	4164839.000	54
55	105.910	2193.540	97.818	104.686	97.816	104.641	92.134	98.765	11.369	11.842	11.838	11.391	90.000	232318.610	2184	4141403.000	55
56	105.910	2202.907	97.818	104.686	97.819	104.653	92.134	98.765	11.369	11.842	11.838	11.391	90.000	233310.678	2198	4159088.000	56
57	105.910	2198.440	97.344	104.686	97.350	104.666	91.660	98.765	11.369	11.842	11.838	11.391	90.000	232837.560	2196	4150654.000	57
58	105.910	2202.496	97.107	104.686	97.136	104.671	91.423	98.765	11.369	11.842	11.838	11.391	90.000	233267.203	2196	4158313.000	58
59	105.910	2211.675	97.107	104.686	97.135	104.671	91.423	98.765	11.369	11.842	11.838	11.391	90.000	234239.357	2210	4175643.000	59
60	105.910	2210.936	97.107	104.686	97.119	104.675	91.423	98.765	11.369	11.842	11.838	11.391	90.000	234161.047	2208	4174247.000	60
61	105.910	2178.320	97.107	104.923	97.107	104.908	91.423	99.002	11.369	11.842	11.838	11.391	90.000	230706.674	2168	4112668.000	61
