## Supplementary Code 2 for "Engineering combinatorial and dynamic decoders using synthetic immediate-early genes": XY_22-V1-cell_4.txt

	Area	Mean	X	Y	XM	YM	BX	BY	Width	Height	Major	Minor	Angle	IntDen	Median	RawIntDen	Slice
1	88.913	2254.298	58.146	21.672	58.172	21.655	53.054	16.106	10.184	11.132	11.122	10.178	90.000	200436.671	2258	3573063.000	1
2	88.913	2266.413	58.146	21.672	58.196	21.611	53.054	16.106	10.184	11.132	11.122	10.178	90.000	201513.782	2269	3592264.000	2
3	88.913	2277.572	58.146	21.908	58.186	21.854	53.054	16.342	10.184	11.132	11.122	10.178	90.000	202506.018	2263	3609952.000	3
4	88.913	2271.408	58.146	22.856	58.179	22.826	53.054	17.290	10.184	11.132	11.122	10.178	90.000	201957.898	2272	3600181.000	4
5	88.913	2252.799	58.146	23.329	58.181	23.292	53.054	17.764	10.184	11.132	11.122	10.178	90.000	200303.385	2249	3570687.000	5
6	88.913	2243.869	58.146	24.040	58.181	23.987	53.054	18.474	10.184	11.132	11.122	10.178	90.000	199509.338	2240	3556532.000	6
7	88.913	2235.362	57.909	24.514	57.949	24.526	52.817	18.948	10.184	11.132	11.122	10.178	90.000	198752.931	2227	3543048.000	7
8	88.913	2237.907	57.672	25.698	57.667	25.772	52.580	20.132	10.184	11.132	11.122	10.178	90.000	198979.281	2218	3547083.000	8
9	88.913	2263.153	57.672	26.408	57.682	26.497	52.580	20.843	10.184	11.132	11.122	10.178	90.000	201223.930	2250	3587097.000	9
10	88.913	2285.263	57.672	26.882	57.679	26.999	52.580	21.316	10.184	11.132	11.122	10.178	90.000	203189.836	2285	3622142.000	10
11	88.913	2299.852	58.146	27.119	58.119	27.191	53.054	21.553	10.184	11.132	11.122	10.178	90.000	204486.957	2299	3645265.000	11
12	88.913	2296.967	58.857	27.593	58.811	27.667	53.764	22.027	10.184	11.132	11.122	10.178	90.000	204230.484	2309	3640693.000	12
13	88.913	2290.895	58.857	27.356	58.825	27.411	53.764	21.790	10.184	11.132	11.122	10.178	90.000	203690.610	2291	3631069.000	13
14	88.913	2334.056	58.146	27.119	58.125	27.176	53.054	21.553	10.184	11.132	11.122	10.178	90.000	207528.122	2341	3699478.000	14
15	88.913	2333.517	57.435	27.119	57.420	27.162	52.343	21.553	10.184	11.132	11.122	10.178	90.000	207480.272	2331	3698625.000	15
16	88.913	2286.158	56.962	27.119	56.927	27.185	51.870	21.553	10.184	11.132	11.122	10.178	90.000	203269.437	2280	3623561.000	16
17	88.913	2293.023	56.962	27.119	56.941	27.169	51.870	21.553	10.184	11.132	11.122	10.178	90.000	203879.768	2285	3634441.000	17
18	88.913	2301.207	56.962	27.356	56.947	27.390	51.870	21.790	10.184	11.132	11.122	10.178	90.000	204607.453	2293	3647413.000	18
19	88.913	2319.454	57.435	27.356	57.448	27.369	52.343	21.790	10.184	11.132	11.122	10.178	90.000	206229.878	2318	3676335.000	19
20	88.913	2328.864	57.435	27.593	57.439	27.631	52.343	22.027	10.184	11.132	11.122	10.178	90.000	207066.559	2323	3691250.000	20
21	88.913	2329.940	56.962	28.066	56.940	28.099	51.870	22.500	10.184	11.132	11.122	10.178	90.000	207162.204	2328	3692955.000	21
22	88.913	2334.864	56.725	28.540	56.702	28.625	51.633	22.974	10.184	11.132	11.122	10.178	90.000	207600.038	2333	3700760.000	22
23	88.913	2355.221	56.725	28.540	56.710	28.611	51.633	22.974	10.184	11.132	11.122	10.178	90.000	209410.051	2352	3733026.000	23
24	88.913	2357.891	56.725	28.540	56.713	28.604	51.633	22.974	10.184	11.132	11.122	10.178	90.000	209647.395	2355	3737257.000	24
25	88.913	2338.468	56.725	27.356	56.719	27.361	51.633	21.790	10.184	11.132	11.122	10.178	90.000	207920.462	2338	3706472.000	25
26	88.913	2358.206	56.488	27.119	56.489	27.138	51.396	21.553	10.184	11.132	11.122	10.178	90.000	209675.387	2356	3737756.000	26
27	88.913	2354.389	56.251	27.119	56.257	27.109	51.159	21.553	10.184	11.132	11.122	10.178	90.000	209336.059	2358	3731707.000	27
28	88.913	2340.220	56.014	27.119	56.026	27.127	50.922	21.553	10.184	11.132	11.122	10.178	90.000	208076.186	2345	3709248.000	28
29	88.913	2343.415	55.304	27.119	55.309	27.108	50.212	21.553	10.184	11.132	11.122	10.178	90.000	208360.259	2352	3714312.000	29
30	88.913	2342.368	54.830	27.119	54.843	27.107	49.738	21.553	10.184	11.132	11.122	10.178	90.000	208267.251	2355	3712654.000	30
31	88.913	2310.580	54.356	27.356	54.364	27.337	49.264	21.790	10.184	11.132	11.122	10.178	90.000	205440.880	2320	3662270.000	31
32	88.913	2297.606	53.883	27.356	53.862	27.381	48.791	21.790	10.184	11.132	11.122	10.178	90.000	204287.253	2297	3641705.000	32
33	88.913	2296.793	53.409	27.593	53.365	27.662	48.317	22.027	10.184	11.132	11.122	10.178	90.000	204215.001	2294	3640417.000	33
34	88.913	2293.615	53.172	27.593	53.116	27.630	48.080	22.027	10.184	11.132	11.122	10.178	90.000	203932.442	2289	3635380.000	34
35	88.913	2295.580	53.172	27.593	53.128	27.661	48.080	22.027	10.184	11.132	11.122	10.178	90.000	204107.183	2300	3638495.000	35
36	88.913	2284.382	53.172	27.593	53.149	27.642	48.080	22.027	10.184	11.132	11.122	10.178	90.000	203111.469	2292	3620745.000	36
37	88.913	2313.650	53.172	27.593	53.143	27.668	48.080	22.027	10.184	11.132	11.122	10.178	90.000	205713.846	2315	3667136.000	37
38	88.913	2318.850	53.172	27.593	53.184	27.604	48.080	22.027	10.184	11.132	11.122	10.178	90.000	206176.138	2329	3675377.000	38
39	88.913	2303.175	53.172	27.593	53.183	27.588	48.080	22.027	10.184	11.132	11.122	10.178	90.000	204782.474	2309	3650533.000	39
40	88.913	2302.225	52.935	27.593	52.953	27.560	47.843	22.027	10.184	11.132	11.122	10.178	90.000	204697.937	2316	3649026.000	40
41	88.913	2295.461	52.699	27.830	52.731	27.813	47.606	22.264	10.184	11.132	11.122	10.178	90.000	204096.525	2302	3638305.000	41
42	88.913	2289.571	52.225	28.066	52.235	28.072	47.133	22.500	10.184	11.132	11.122	10.178	90.000	203572.863	2301	3628970.000	42
43	88.913	2291.539	52.225	28.303	52.242	28.328	47.133	22.737	10.184	11.132	11.122	10.178	90.000	203747.828	2297	3632089.000	43
44	88.913	2293.407	51.751	28.540	51.766	28.627	46.659	22.974	10.184	11.132	11.122	10.178	90.000	203913.930	2291	3635050.000	44
45	88.913	2290.247	51.514	28.540	51.511	28.618	46.422	22.974	10.184	11.132	11.122	10.178	90.000	203632.999	2303	3630042.000	45
46	88.913	2301.266	51.514	28.540	51.509	28.658	46.422	22.974	10.184	11.132	11.122	10.178	90.000	204612.670	2311	3647506.000	46
47	88.913	2281.705	51.514	28.540	51.524	28.671	46.422	22.974	10.184	11.132	11.122	10.178	90.000	202873.451	2293	3616502.000	47
48	88.913	2298.023	51.514	28.066	51.509	28.180	46.422	22.500	10.184	11.132	11.122	10.178	90.000	204324.333	2313	3642366.000	48
49	88.913	2280.650	51.514	28.066	51.524	28.095	46.422	22.500	10.184	11.132	11.122	10.178	90.000	202779.713	2297	3614831.000	49
50	88.913	2262.433	51.514	28.066	51.510	28.062	46.422	22.500	10.184	11.132	11.122	10.178	90.000	201159.980	2252	3585957.000	50
51	88.913	2286.144	51.041	28.066	51.050	28.018	45.948	22.500	10.184	11.132	11.122	10.178	90.000	203268.146	2296	3623538.000	51
52	88.913	2307.375	49.856	28.540	49.852	28.559	44.764	22.974	10.184	11.132	11.122	10.178	90.000	205155.853	2313	3657189.000	52
53	88.913	2283.645	49.146	29.014	49.135	29.068	44.054	23.448	10.184	11.132	11.122	10.178	90.000	203046.004	2294	3619578.000	53
54	88.913	2278.776	48.909	29.251	48.883	29.327	43.817	23.685	10.184	11.132	11.122	10.178	90.000	202613.050	2302	3611860.000	54
55	88.913	2269.410	48.672	29.251	48.660	29.309	43.580	23.685	10.184	11.132	11.122	10.178	90.000	201780.296	2279	3597015.000	55
56	88.913	2286.661	48.672	29.251	48.651	29.304	43.580	23.685	10.184	11.132	11.122	10.178	90.000	203314.090	2298	3624357.000	56
57	88.913	2271.117	48.672	29.251	48.652	29.277	43.580	23.685	10.184	11.132	11.122	10.178	90.000	201932.038	2283	3599720.000	57
58	88.913	2275.615	48.672	29.251	48.630	29.357	43.580	23.685	10.184	11.132	11.122	10.178	90.000	202331.950	2277	3606849.000	58
59	88.913	2254.942	48.672	29.251	48.632	29.358	43.580	23.685	10.184	11.132	11.122	10.178	90.000	200493.889	2260	3574083.000	59
60	88.913	2268.684	48.672	29.251	48.644	29.342	43.580	23.685	10.184	11.132	11.122	10.178	90.000	201715.729	2280	3595864.000	60
61	88.913	2255.347	48.672	29.251	48.661	29.307	43.580	23.685	10.184	11.132	11.122	10.178	90.000	200529.903	2257	3574725.000	61
