## Supplementary Code 2 for "Engineering combinatorial and dynamic decoders using synthetic immediate-early genes": XY_22-V1-cell_5.txt

	Area	Mean	X	Y	XM	YM	BX	BY	Width	Height	Major	Minor	Angle	IntDen	Median	RawIntDen	Slice
1	130.593	2452.605	72.238	34.698	72.247	34.680	65.607	28.422	13.263	12.553	13.238	12.560	0	320292.770	2463	5709665	1
2	130.593	2468.041	72.238	34.698	72.241	34.693	65.607	28.422	13.263	12.553	13.238	12.560	0	322308.545	2470	5745599	2
3	130.593	2485.613	72.238	34.698	72.248	34.678	65.607	28.422	13.263	12.553	13.238	12.560	0	324603.344	2496	5786507	3
4	130.593	2492.342	72.238	34.698	72.262	34.680	65.607	28.422	13.263	12.553	13.238	12.560	0	325482.153	2491	5802173	4
5	130.593	2491.240	72.238	34.698	72.239	34.667	65.607	28.422	13.263	12.553	13.238	12.560	0	325338.210	2494	5799607	5
6	130.593	2497.683	72.238	34.698	72.229	34.656	65.607	28.422	13.263	12.553	13.238	12.560	0	326179.602	2501	5814606	6
7	130.593	2500.572	72.238	34.935	72.216	34.898	65.607	28.659	13.263	12.553	13.238	12.560	0	326556.852	2496	5821331	7
8	130.593	2516.518	72.712	35.646	72.716	35.648	66.080	29.369	13.263	12.553	13.238	12.560	0	328639.270	2525	5858453	8
9	130.593	2509.380	72.949	36.119	72.950	36.112	66.317	29.843	13.263	12.553	13.238	12.560	0	327707.169	2509	5841837	9
10	130.593	2528.191	72.949	36.356	72.927	36.328	66.317	30.080	13.263	12.553	13.238	12.560	0	330163.751	2536	5885629	10
11	130.593	2539.139	72.949	36.830	72.916	36.823	66.317	30.553	13.263	12.553	13.238	12.560	0	331593.429	2547	5911115	11
12	130.593	2546.027	73.423	37.067	73.414	37.054	66.791	30.790	13.263	12.553	13.238	12.560	0	332492.938	2550	5927150	12
13	130.593	2542.549	73.659	37.303	73.623	37.291	67.028	31.027	13.263	12.553	13.238	12.560	0	332038.724	2550	5919053	13
14	130.593	2554.092	73.659	37.777	73.613	37.775	67.028	31.501	13.263	12.553	13.238	12.560	0	333546.263	2562	5945927	14
15	130.593	2555.205	74.133	38.014	74.076	37.998	67.501	31.738	13.263	12.553	13.238	12.560	0	333691.554	2566	5948517	15
16	130.593	2546.653	74.370	38.014	74.305	38.034	67.738	31.738	13.263	12.553	13.238	12.560	0	332574.726	2559	5928608	16
17	130.593	2568.539	74.844	37.303	74.832	37.305	68.212	31.027	13.263	12.553	13.238	12.560	0	335432.848	2589	5979558	17
18	130.593	2582.366	74.844	36.356	74.806	36.319	68.212	30.080	13.263	12.553	13.238	12.560	0	337238.654	2598	6011749	18
19	130.593	2586.401	74.844	36.356	74.827	36.296	68.212	30.080	13.263	12.553	13.238	12.560	0	337765.513	2609	6021141	19
20	130.593	2602.486	74.844	36.593	74.822	36.551	68.212	30.316	13.263	12.553	13.238	12.560	0	339866.106	2616	6058587	20
21	130.593	2608.457	75.081	37.067	75.065	37.065	68.449	30.790	13.263	12.553	13.238	12.560	0	340645.961	2629	6072489	21
22	130.593	2583.246	75.081	37.303	75.030	37.325	68.449	31.027	13.263	12.553	13.238	12.560	0	337353.539	2596	6013797	22
23	130.593	2601.494	75.081	37.303	75.017	37.323	68.449	31.027	13.263	12.553	13.238	12.560	0	339736.579	2622	6056278	23
24	130.593	2605.923	75.554	37.540	75.525	37.551	68.923	31.264	13.263	12.553	13.238	12.560	0	340314.991	2622	6066589	24
25	130.593	2637.835	76.738	37.540	76.767	37.564	70.107	31.264	13.263	12.553	13.238	12.560	0	344482.463	2658	6140880	25
26	130.593	2631.473	77.449	37.540	77.486	37.574	70.817	31.264	13.263	12.553	13.238	12.560	0	343651.672	2659	6126070	26
27	130.593	2625.173	77.449	37.777	77.495	37.799	70.817	31.501	13.263	12.553	13.238	12.560	0	342828.848	2642	6111402	27
28	130.593	2643.545	77.449	37.777	77.487	37.799	70.817	31.501	13.263	12.553	13.238	12.560	0	345228.099	2663	6154172	28
29	130.593	2630.437	77.449	37.777	77.462	37.785	70.817	31.501	13.263	12.553	13.238	12.560	0	343516.311	2639	6123657.000	29
30	130.593	2602.695	76.738	37.777	76.748	37.801	70.107	31.501	13.263	12.553	13.238	12.560	0	339893.369	2619	6059073	30
31	130.593	2604.204	76.265	37.777	76.272	37.811	69.633	31.501	13.263	12.553	13.238	12.560	0	340090.548	2637	6062588	31
32	130.593	2584.155	76.265	37.777	76.275	37.819	69.633	31.501	13.263	12.553	13.238	12.560	0	337472.240	2594	6015913.000	32
33	130.593	2603.601	76.265	37.777	76.272	37.809	69.633	31.501	13.263	12.553	13.238	12.560	0	340011.677	2626	6061182	33
34	130.593	2610.082	76.265	37.303	76.283	37.341	69.633	31.027	13.263	12.553	13.238	12.560	0	340858.118	2640	6076271	34
35	130.593	2615.441	76.265	36.830	76.278	36.864	69.633	30.553	13.263	12.553	13.238	12.560	0	341557.979	2644	6088747	35
36	130.593	2628.053	76.265	36.593	76.292	36.613	69.633	30.316	13.263	12.553	13.238	12.560	0	343204.975	2648	6118107	36
37	130.593	2634.233	76.265	36.593	76.282	36.614	69.633	30.316	13.263	12.553	13.238	12.560	0	344012.093	2658	6132495	37
38	130.593	2624.965	76.028	36.593	76.058	36.596	69.396	30.316	13.263	12.553	13.238	12.560	0	342801.753	2653	6110919.000	38
39	130.593	2606.451	75.791	36.593	75.808	36.622	69.159	30.316	13.263	12.553	13.238	12.560	0	340383.934	2646	6067818.000	39
40	130.593	2610.742	75.554	36.593	75.564	36.602	68.923	30.316	13.263	12.553	13.238	12.560	0	340944.282	2638	6077807	40
41	130.593	2596.803	75.317	36.593	75.318	36.582	68.686	30.316	13.263	12.553	13.238	12.560	0	339123.948	2632	6045357	41
42	130.593	2608.145	75.317	36.593	75.318	36.603	68.686	30.316	13.263	12.553	13.238	12.560	0	340605.179	2639	6071762	42
43	130.593	2599.123	75.081	36.593	75.060	36.619	68.449	30.316	13.263	12.553	13.238	12.560	0	339426.982	2626	6050759.000	43
44	130.593	2600.674	75.081	36.593	75.074	36.582	68.449	30.316	13.263	12.553	13.238	12.560	0	339629.490	2636	6054369.000	44
45	130.593	2618.491	75.081	36.593	75.059	36.586	68.449	30.316	13.263	12.553	13.238	12.560	0	341956.209	2654	6095846	45
46	130.593	2597.097	75.081	36.593	75.069	36.635	68.449	30.316	13.263	12.553	13.238	12.560	0	339162.318	2621	6046041	46
47	130.593	2614.534	75.081	36.593	75.063	36.591	68.449	30.316	13.263	12.553	13.238	12.560	0	341439.559	2655	6086636	47
48	130.593	2623.834	75.081	36.593	75.079	36.565	68.449	30.316	13.263	12.553	13.238	12.560	0	342653.995	2658	6108285	48
49	130.593	2628.699	75.081	36.593	75.093	36.557	68.449	30.316	13.263	12.553	13.238	12.560	0	343289.345	2662	6119611	49
50	130.593	2635.714	75.081	36.593	75.072	36.544	68.449	30.316	13.263	12.553	13.238	12.560	0	344205.514	2679	6135943	50
51	130.593	2625.333	75.081	36.593	75.093	36.523	68.449	30.316	13.263	12.553	13.238	12.560	0	342849.772	2664	6111775	51
52	130.593	2612.207	74.844	36.593	74.853	36.536	68.212	30.316	13.263	12.553	13.238	12.560	0	341135.628	2643	6081218	52
53	130.593	2609.840	74.844	36.593	74.816	36.548	68.212	30.316	13.263	12.553	13.238	12.560	0	340826.536	2643	6075708.000	53
54	130.593	2611.507	74.844	36.593	74.821	36.574	68.212	30.316	13.263	12.553	13.238	12.560	0	341044.247	2653	6079589	54
55	130.593	2606.613	75.081	36.830	75.043	36.840	68.449	30.553	13.263	12.553	13.238	12.560	0	340405.138	2646	6068196	55
56	130.593	2602.132	75.317	36.830	75.286	36.838	68.686	30.553	13.263	12.553	13.238	12.560	0	339819.882	2641	6057763	56
57	130.593	2602.787	75.317	36.830	75.268	36.837	68.686	30.553	13.263	12.553	13.238	12.560	0	339905.430	2634	6059288	57
58	130.593	2615.193	75.791	36.830	75.751	36.833	69.159	30.553	13.263	12.553	13.238	12.560	0	341525.555	2648	6088169.000	58
59	130.593	2611.819	76.028	36.593	75.980	36.554	69.396	30.316	13.263	12.553	13.238	12.560	0	341084.973	2646	6080315	59
60	130.593	2624.235	76.028	36.593	75.982	36.531	69.396	30.316	13.263	12.553	13.238	12.560	0	342706.445	2662	6109220	60
61	130.593	2608.148	76.028	36.593	75.970	36.559	69.396	30.316	13.263	12.553	13.238	12.560	0	340605.571	2645	6071769	61
