## Supplementary Code 2 for "Engineering combinatorial and dynamic decoders using synthetic immediate-early genes": XY_22-V1-cell_6.txt

	Area	Mean	X	Y	XM	YM	BX	BY	Width	Height	Major	Minor	Angle	IntDen	Median	RawIntDen	Slice
1	158.866	2194.778	108.950	45.475	108.845	45.517	101.607	38.606	14.685	13.737	14.667	13.791	0	348674.618	2195	6215611.000	1
2	158.866	2223.959	108.950	45.475	108.827	45.521	101.607	38.606	14.685	13.737	14.667	13.791	0	353310.553	2227	6298253.000	2
3	158.866	2188.981	108.950	45.475	108.812	45.509	101.607	38.606	14.685	13.737	14.667	13.791	0	347753.624	2185	6199193.000	3
4	158.866	2202.663	108.950	45.475	108.805	45.529	101.607	38.606	14.685	13.737	14.667	13.791	0	349927.255	2202	6237941.000	4
5	158.866	2240.705	107.529	45.475	107.398	45.531	100.186	38.606	14.685	13.737	14.667	13.791	0	355970.878	2242	6345677.000	5
6	158.866	2286.156	106.581	45.948	106.463	45.993	99.239	39.080	14.685	13.737	14.667	13.791	0	363191.463	2287	6474394.000	6
7	158.866	2297.683	106.108	46.185	105.982	46.207	98.765	39.317	14.685	13.737	14.667	13.791	0	365022.736	2295	6507039.000	7
8	158.866	2299.556	105.871	46.422	105.749	46.460	98.528	39.553	14.685	13.737	14.667	13.791	0	365320.217	2301	6512342.000	8
9	158.866	2297.728	105.871	46.659	105.756	46.696	98.528	39.790	14.685	13.737	14.667	13.791	0	365029.861	2294	6507166.000	9
10	158.866	2320.120	105.160	47.133	105.070	47.166	97.818	40.264	14.685	13.737	14.667	13.791	0	368587.114	2322	6570579.000	10
11	158.866	2338.252	104.923	47.369	104.816	47.385	97.581	40.501	14.685	13.737	14.667	13.791	0	371467.730	2330	6621930.000	11
12	158.866	2329.258	104.686	47.606	104.582	47.615	97.344	40.738	14.685	13.737	14.667	13.791	0	370038.950	2326	6596460.000	12
13	158.866	2342.601	104.450	47.606	104.352	47.630	97.107	40.738	14.685	13.737	14.667	13.791	0	372158.560	2331	6634245.000	13
14	158.866	2364.951	103.976	48.080	103.896	48.114	96.634	41.211	14.685	13.737	14.667	13.791	0	375709.306	2355	6697542.000	14
15	158.866	2342.226	103.739	48.080	103.656	48.111	96.397	41.211	14.685	13.737	14.667	13.791	0	372098.985	2343	6633183.000	15
16	158.866	2328.326	103.739	48.080	103.660	48.138	96.397	41.211	14.685	13.737	14.667	13.791	0	369890.799	2319	6593819.000	16
17	158.866	2339.472	103.739	48.317	103.672	48.367	96.397	41.448	14.685	13.737	14.667	13.791	0	371661.600	2332	6625386.000	17
18	158.866	2342.893	103.502	49.264	103.426	49.313	96.160	42.396	14.685	13.737	14.667	13.791	0	372205.008	2342	6635073.000	18
19	158.866	2364.317	103.029	49.975	102.978	50.010	95.686	43.106	14.685	13.737	14.667	13.791	0	375608.613	2364	6695747.000	19
20	158.866	2360.509	102.792	50.448	102.767	50.465	95.449	43.580	14.685	13.737	14.667	13.791	0	375003.611	2361	6684962.000	20
21	158.866	2366.739	102.555	50.922	102.521	50.941	95.213	44.054	14.685	13.737	14.667	13.791	0	375993.323	2365	6702605.000	21
22	158.866	2385.267	101.844	52.343	101.837	52.348	94.502	45.475	14.685	13.737	14.667	13.791	0	378936.824	2390	6755077.000	22
23	158.866	2398.644	101.844	52.580	101.825	52.588	94.502	45.712	14.685	13.737	14.667	13.791	0	381061.931	2403	6792960.000	23
24	158.866	2393.455	101.844	52.817	101.854	52.825	94.502	45.948	14.685	13.737	14.667	13.791	0	380237.536	2402	6778264.000	24
25	158.866	2384.700	101.844	53.054	101.836	53.053	94.502	46.185	14.685	13.737	14.667	13.791	0	378846.677	2387	6753470.000	25
26	158.866	2383.544	101.844	53.291	101.820	53.283	94.502	46.422	14.685	13.737	14.667	13.791	0	378663.016	2386	6750196.000	26
27	158.866	2389.695	101.844	53.764	101.824	53.747	94.502	46.896	14.685	13.737	14.667	13.791	0	379640.275	2395	6767617.000	27
28	158.866	2372.685	101.844	54.001	101.807	53.966	94.502	47.133	14.685	13.737	14.667	13.791	0	376937.934	2379	6719444.000	28
29	158.866	2372.458	101.844	54.238	101.816	54.189	94.502	47.369	14.685	13.737	14.667	13.791	0	376901.864	2377	6718801.000	29
30	158.866	2348.898	101.844	54.949	101.800	54.881	94.502	48.080	14.685	13.737	14.667	13.791	0	373158.931	2355	6652078.000	30
31	158.866	2342.905	101.844	55.185	101.809	55.132	94.502	48.317	14.685	13.737	14.667	13.791	0	372206.859	2342	6635106.000	31
32	158.866	2323.668	101.844	55.422	101.797	55.350	94.502	48.554	14.685	13.737	14.667	13.791	0	369150.773	2322	6580627.000	32
33	158.866	2320.393	102.081	55.659	102.021	55.581	94.739	48.791	14.685	13.737	14.667	13.791	0	368630.533	2321	6571353.000	33
34	158.866	2324.806	102.081	55.896	102.019	55.829	94.739	49.027	14.685	13.737	14.667	13.791	0	369331.684	2321	6583852.000	34
35	158.866	2319.128	102.081	56.133	102.024	56.076	94.739	49.264	14.685	13.737	14.667	13.791	0	368429.595	2321	6567771.000	35
36	158.866	2307.595	102.081	56.606	102.012	56.534	94.739	49.738	14.685	13.737	14.667	13.791	0	366597.368	2310	6535109.000	36
37	158.866	2310.666	102.081	56.606	101.996	56.512	94.739	49.738	14.685	13.737	14.667	13.791	0	367085.184	2306	6543805.000	37
38	158.866	2315.654	102.081	57.080	102.018	57.005	94.739	50.212	14.685	13.737	14.667	13.791	0	367877.604	2312	6557931.000	38
39	158.866	2322.264	101.844	57.317	101.760	57.239	94.502	50.448	14.685	13.737	14.667	13.791	0	368927.789	2321	6576652.000	39
40	158.866	2322.927	101.844	57.554	101.755	57.492	94.502	50.685	14.685	13.737	14.667	13.791	0	369033.026	2320	6578528.000	40
41	158.866	2336.911	101.844	57.791	101.761	57.734	94.502	50.922	14.685	13.737	14.667	13.791	0	371254.732	2342	6618133.000	41
42	158.866	2339.990	101.607	58.028	101.542	57.953	94.265	51.159	14.685	13.737	14.667	13.791	0	371743.782	2339	6626851.000	42
43	158.866	2345.070	101.607	58.264	101.545	58.195	94.265	51.396	14.685	13.737	14.667	13.791	0	372550.787	2351	6641237.000	43
44	158.866	2352.413	101.607	58.738	101.552	58.669	94.265	51.870	14.685	13.737	14.667	13.791	0	373717.484	2357	6662035.000	44
45	158.866	2368.635	101.607	58.738	101.544	58.679	94.265	51.870	14.685	13.737	14.667	13.791	0	376294.506	2370	6707974.000	45
46	158.866	2353.180	101.607	59.449	101.536	59.403	94.265	52.580	14.685	13.737	14.667	13.791	0	373839.214	2355	6664205.000	46
47	158.866	2363.276	101.607	59.685	101.553	59.625	94.265	52.817	14.685	13.737	14.667	13.791	0	375443.184	2369	6692798.000	47
48	158.866	2385.178	101.607	59.922	101.549	59.873	94.265	53.054	14.685	13.737	14.667	13.791	0	378922.688	2394	6754825.000	48
49	158.866	2368.549	101.607	60.159	101.545	60.121	94.265	53.291	14.685	13.737	14.667	13.791	0	376280.818	2374	6707730.000	49
50	158.866	2367.759	101.607	60.633	101.530	60.577	94.265	53.764	14.685	13.737	14.667	13.791	0	376155.386	2376	6705494.000	50
51	158.866	2352.156	101.607	60.870	101.527	60.821	94.265	54.001	14.685	13.737	14.667	13.791	0	373676.590	2356	6661306.000	51
52	158.866	2339.202	101.607	61.107	101.538	61.063	94.265	54.238	14.685	13.737	14.667	13.791	0	371618.686	2341	6624621.000	52
53	158.866	2320.166	101.607	61.343	101.540	61.299	94.265	54.475	14.685	13.737	14.667	13.791	0	368594.407	2322	6570709.000	53
54	158.866	2325.066	101.607	61.817	101.526	61.772	94.265	54.949	14.685	13.737	14.667	13.791	0	369372.859	2329	6584586.000	54
55	158.866	2311.951	101.607	62.291	101.515	62.276	94.265	55.422	14.685	13.737	14.667	13.791	0	367289.319	2316	6547444.000	55
56	158.866	2305.725	101.371	62.765	101.286	62.721	94.028	55.896	14.685	13.737	14.667	13.791	0	366300.336	2309	6529814.000	56
57	158.866	2312.280	101.134	63.001	101.052	62.961	93.791	56.133	14.685	13.737	14.667	13.791	0	367341.658	2317	6548377.000	57
58	158.866	2301.000	101.134	63.238	101.062	63.180	93.791	56.370	14.685	13.737	14.667	13.791	0	365549.708	2305	6516433.000	58
59	158.866	2301.404	100.897	63.712	100.814	63.680	93.555	56.843	14.685	13.737	14.667	13.791	0	365613.770	2309	6517575.000	59
60	158.866	2303.090	100.660	64.186	100.590	64.151	93.318	57.317	14.685	13.737	14.667	13.791	0	365881.631	2307	6522350.000	60
61	158.866	2297.036	100.660	64.659	100.583	64.654	93.318	57.791	14.685	13.737	14.667	13.791	0	364919.968	2307	6505207.000	61
