## Supplementary Code 2 for "Engineering combinatorial and dynamic decoders using synthetic immediate-early genes": XY_22-V1-cell_7.txt

	Area	Mean	X	Y	XM	YM	BX	BY	Width	Height	Major	Minor	Angle	IntDen	Median	RawIntDen	Slice
1	75.282	1873.918	107.529	3.336	107.493	3.380	101.607	0.000	11.842	7.579	12.179	7.870	0.000	141071.607	1872	2514798	1
2	75.282	1870.183	108.713	3.336	108.696	3.364	102.792	0.000	11.842	7.579	12.179	7.870	0.000	140790.395	1871	2509785	2
3	85.155	1879.859	108.713	3.843	108.694	3.883	102.792	0.000	11.842	8.526	12.216	8.876	0.000	160078.704	1876	2853626	3
4	89.530	1866.398	108.239	4.117	108.214	4.176	102.318	0.000	11.842	9.000	12.179	9.360	4.746E-14	167098.913	1859	2978771	4
5	91.550	1860.247	108.002	4.261	107.978	4.328	102.081	0.000	11.842	9.237	12.149	9.595	0.000	170304.945	1860	3035923	5
6	101.198	1869.711	107.765	5.447	107.742	5.526	101.844	0.000	11.842	10.895	11.854	10.869	0.000	189211.518	1868	3372959	6
7	101.198	1898.557	107.765	7.816	107.748	7.869	101.844	2.368	11.842	10.895	11.854	10.869	0.000	192130.616	1901	3424996	7
8	101.198	1892.267	107.765	7.342	107.764	7.424	101.844	1.895	11.842	10.895	11.854	10.869	0.000	191494.144	1894	3413650	8
9	101.198	1887.100	107.529	6.869	107.520	6.947	101.607	1.421	11.842	10.895	11.854	10.869	0.000	190971.212	1881	3404328	9
10	101.198	1890.420	107.529	6.869	107.505	6.938	101.607	1.421	11.842	10.895	11.854	10.869	0.000	191307.174	1888	3410317	10
11	101.198	1896.186	107.529	6.869	107.510	6.935	101.607	1.421	11.842	10.895	11.854	10.869	0.000	191890.691	1897	3420719	11
12	101.198	1897.637	107.529	6.869	107.492	6.943	101.607	1.421	11.842	10.895	11.854	10.869	0.000	192037.608	1893	3423338	12
13	101.198	1907.969	107.529	6.395	107.510	6.451	101.607	0.947	11.842	10.895	11.854	10.869	0.000	193083.136	1908	3441976	13
14	101.198	1915.445	107.529	6.395	107.528	6.457	101.607	0.947	11.842	10.895	11.854	10.869	0.000	193839.655	1916	3455462	14
15	101.198	1913.741	107.529	6.395	107.533	6.456	101.607	0.947	11.842	10.895	11.854	10.869	0.000	193667.270	1909	3452389	15
16	101.198	1904.229	107.529	6.395	107.560	6.447	101.607	0.947	11.842	10.895	11.854	10.869	0.000	192704.709	1901	3435230	16
17	101.198	1893.219	107.529	6.395	107.564	6.465	101.607	0.947	11.842	10.895	11.854	10.869	0.000	191590.462	1883	3415367	17
18	101.198	1892.911	107.292	6.395	107.321	6.452	101.371	0.947	11.842	10.895	11.854	10.869	0.000	191559.272	1890	3414811	18
19	101.198	1892.942	107.055	6.395	107.078	6.450	101.134	0.947	11.842	10.895	11.854	10.869	0.000	191562.470	1885	3414868	19
20	101.198	1881.839	106.818	6.395	106.835	6.467	100.897	0.947	11.842	10.895	11.854	10.869	0.000	190438.855	1879	3394838	20
21	101.198	1883.391	106.581	6.395	106.583	6.491	100.660	0.947	11.842	10.895	11.854	10.869	0.000	190595.925	1876	3397638	21
22	101.198	1873.738	106.344	6.395	106.338	6.473	100.423	0.947	11.842	10.895	11.854	10.869	0.000	189619.059	1874	3380224	22
23	101.198	1908.353	105.871	6.632	105.866	6.705	99.950	1.184	11.842	10.895	11.854	10.869	0.000	193122.011	1908	3442669	23
24	101.198	1906.590	105.397	7.105	105.399	7.194	99.476	1.658	11.842	10.895	11.854	10.869	0.000	192943.624	1899	3439489	24
25	101.198	1916.864	104.686	7.342	104.690	7.428	98.765	1.895	11.842	10.895	11.854	10.869	0.000	193983.262	1910	3458022	25
26	101.198	1913.917	104.686	7.579	104.693	7.667	98.765	2.132	11.842	10.895	11.854	10.869	0.000	193685.053	1905	3452706	26
27	101.198	1924.411	104.450	7.816	104.456	7.894	98.528	2.368	11.842	10.895	11.854	10.869	0.000	194747.074	1916	3471638	27
28	101.198	1915.439	104.450	7.816	104.445	7.886	98.528	2.368	11.842	10.895	11.854	10.869	0.000	193839.094	1909	3455452	28
29	101.198	1911.973	104.213	7.816	104.205	7.873	98.292	2.368	11.842	10.895	11.854	10.869	0.000	193488.322	1904	3449199	29
30	101.198	1899.820	104.213	7.816	104.207	7.883	98.292	2.368	11.842	10.895	11.854	10.869	0.000	192258.460	1899	3427275	30
31	101.198	1896.451	104.213	7.816	104.206	7.890	98.292	2.368	11.842	10.895	11.854	10.869	0.000	191917.561	1895	3421198	31
32	101.198	1903.811	104.213	8.053	104.197	8.136	98.292	2.605	11.842	10.895	11.854	10.869	0.000	192662.356	1891	3434475	32
33	101.198	1890.576	104.213	8.053	104.189	8.142	98.292	2.605	11.842	10.895	11.854	10.869	0.000	191322.993	1887	3410599	33
34	101.198	1903.975	104.213	8.290	104.200	8.366	98.292	2.842	11.842	10.895	11.854	10.869	0.000	192678.960	1906	3434771	34
35	101.198	1906.471	104.213	8.290	104.193	8.363	98.292	2.842	11.842	10.895	11.854	10.869	0.000	192931.507	1903	3439273	35
36	101.198	1874.426	104.213	8.290	104.202	8.357	98.292	2.842	11.842	10.895	11.854	10.869	0.000	189688.619	1865	3381464	36
37	101.198	1892.844	104.450	9.237	104.431	9.326	98.528	3.790	11.842	10.895	11.854	10.869	0.000	191552.541	1889	3414691	37
38	101.198	1905.042	104.923	9.474	104.916	9.535	99.002	4.026	11.842	10.895	11.854	10.869	0.000	192786.946	1904	3436696	38
39	101.198	1917.129	105.160	9.711	105.136	9.764	99.239	4.263	11.842	10.895	11.854	10.869	0.000	194010.133	1908	3458501	39
40	101.198	1915.086	105.160	9.948	105.133	9.962	99.239	4.500	11.842	10.895	11.854	10.869	0.000	193803.361	1908	3454815	40
41	101.198	1915.970	105.160	10.184	105.107	10.213	99.239	4.737	11.842	10.895	11.854	10.869	0.000	193892.779	1912	3456409	41
42	101.198	1925.765	105.397	9.237	105.351	9.278	99.476	3.790	11.842	10.895	11.854	10.869	0.000	194884.061	1916	3474080	42
43	101.198	1906.874	105.397	7.579	105.375	7.639	99.476	2.132	11.842	10.895	11.854	10.869	0.000	192972.289	1909	3440000	43
44	101.198	1899.914	105.397	7.105	105.377	7.176	99.476	1.658	11.842	10.895	11.854	10.869	0.000	192267.997	1884	3427445	44
45	101.198	1907.873	105.397	7.105	105.385	7.172	99.476	1.658	11.842	10.895	11.854	10.869	0.000	193073.432	1897	3441803	45
46	101.198	1903.339	105.397	7.105	105.382	7.162	99.476	1.658	11.842	10.895	11.854	10.869	0.000	192614.561	1900	3433623	46
47	101.198	1898.737	105.160	6.869	105.136	6.922	99.239	1.421	11.842	10.895	11.854	10.869	0.000	192148.904	1897	3425322	47
48	101.198	1924.292	104.686	6.869	104.661	6.940	98.765	1.421	11.842	10.895	11.854	10.869	0.000	194734.957	1916	3471422	48
49	101.198	1925.757	104.450	6.395	104.413	6.467	98.528	0.947	11.842	10.895	11.854	10.869	0.000	194883.220	1911	3474065	49
50	101.198	1930.807	104.213	6.395	104.191	6.462	98.292	0.947	11.842	10.895	11.854	10.869	0.000	195394.260	1924	3483175	50
51	101.198	1936.248	104.213	6.395	104.191	6.473	98.292	0.947	11.842	10.895	11.854	10.869	0.000	195944.960	1929	3492992	51
52	101.198	1934.063	104.213	6.395	104.182	6.465	98.292	0.947	11.842	10.895	11.854	10.869	0.000	195723.771	1931	3489049	52
53	101.198	1928.334	104.213	6.395	104.187	6.446	98.292	0.947	11.842	10.895	11.854	10.869	0.000	195144.069	1928	3478715	53
54	101.198	1928.176	103.976	5.684	103.942	5.759	98.055	0.237	11.842	10.895	11.854	10.869	0.000	195128.082	1922	3478430	54
55	99.628	1911.780	103.502	5.055	103.476	5.147	97.581	0.000	11.842	10.421	11.931	10.632	0.000	190465.950	1912	3395321	55
56	95.252	1901.763	103.265	4.560	103.206	4.628	97.344	0.000	11.842	9.711	12.507	9.697	180.000	181146.791	1902	3229194	56
57	95.252	1918.153	103.265	4.560	103.217	4.640	97.344	0.000	11.842	9.711	12.507	9.697	180.000	182707.903	1917	3257023	57
58	95.252	1911.390	103.265	4.560	103.229	4.607	97.344	0.000	11.842	9.711	12.507	9.697	180.000	182063.745	1907	3245540	58
59	95.252	1904.646	103.976	4.560	103.929	4.604	98.055	0.000	11.842	9.711	12.507	9.697	180.000	181421.383	1906	3234089	59
60	95.252	1911.058	104.686	4.560	104.671	4.605	98.765	0.000	11.842	9.711	12.507	9.697	180.000	182032.107	1913	3244976	60
61	95.252	1906.077	105.160	4.560	105.146	4.583	99.239	0.000	11.842	9.711	12.507	9.697	180.000	181557.698	1897	3236519	61
