## Supplementary Code 2 for "Engineering combinatorial and dynamic decoders using synthetic immediate-early genes": XY_23-V1-cell_1.txt

	Area	Mean	X	Y	XM	YM	BX	BY	Width	Height	Major	Minor	Angle	IntDen	Median	RawIntDen	Slice
1	142.990	2661.901	15.040	24.514	15.038	24.530	7.816	18.237	14.448	12.553	14.473	12.579	0	380625.780	2672	6785185.000	1
2	142.990	2633.042	17.408	24.514	17.267	24.534	10.184	18.237	14.448	12.553	14.473	12.579	0	376499.315	2637	6711625.000	2
3	142.990	2626.125	16.698	24.987	16.551	24.960	9.474	18.711	14.448	12.553	14.473	12.579	0	375510.219	2636	6693993.000	3
4	142.990	2662.980	15.987	24.987	15.856	25.024	8.763	18.711	14.448	12.553	14.473	12.579	0	380780.158	2672	6787937.000	4
5	142.990	2670.582	15.750	24.987	15.647	25.040	8.526	18.711	14.448	12.553	14.473	12.579	0	381867.142	2679	6807314.000	5
6	142.990	2684.129	15.277	24.987	15.178	25.100	8.053	18.711	14.448	12.553	14.473	12.579	0	383804.157	2692	6841844.000	6
7	142.990	2711.184	14.803	25.224	14.741	25.334	7.579	18.948	14.448	12.553	14.473	12.579	0	387672.859	2723	6910809.000	7
8	142.990	2747.247	14.803	25.698	14.778	25.802	7.579	19.421	14.448	12.553	14.473	12.579	0	392829.426	2767	7002732.000	8
9	142.990	2782.219	14.803	26.882	14.791	26.953	7.579	20.606	14.448	12.553	14.473	12.579	0	397830.157	2790	7091877.000	9
10	142.990	2780.760	15.040	27.593	15.030	27.641	7.816	21.316	14.448	12.553	14.473	12.579	0	397621.478	2789	7088157.000	10
11	142.990	2789.832	15.750	27.830	15.726	27.894	8.526	21.553	14.448	12.553	14.473	12.579	0	398918.768	2800	7111283.000	11
12	142.990	2787.654	16.698	28.066	16.645	28.137	9.474	21.790	14.448	12.553	14.473	12.579	0	398607.320	2805	7105731.000	12
13	142.990	2765.920	17.408	28.066	17.335	28.173	10.184	21.790	14.448	12.553	14.473	12.579	0	395499.568	2786	7050331.000	13
14	142.990	2807.003	17.408	28.777	17.329	28.876	10.184	22.500	14.448	12.553	14.473	12.579	0	401373.948	2825	7155050.000	14
15	142.990	2818.521	17.408	29.251	17.326	29.366	10.184	22.974	14.448	12.553	14.473	12.579	0	403021.000	2842	7184411.000	15
16	142.990	2811.086	17.408	29.724	17.334	29.848	10.184	23.448	14.448	12.553	14.473	12.579	0	401957.857	2828	7165459.000	16
17	142.990	2855.728	16.224	31.382	16.216	31.445	9.000	25.106	14.448	12.553	14.473	12.579	0	408341.145	2870	7279250.000	17
18	142.990	2844.658	15.987	31.619	15.995	31.728	8.763	25.343	14.448	12.553	14.473	12.579	0	406758.267	2864	7251033.000	18
19	142.990	2851.106	15.987	31.856	15.985	31.981	8.763	25.579	14.448	12.553	14.473	12.579	0	407680.327	2876	7267470.000	19
20	142.990	2876.146	14.329	33.751	14.336	33.800	7.105	27.474	14.448	12.553	14.473	12.579	0	411260.804	2895	7331297.000	20
21	142.990	2869.257	14.092	34.224	14.071	34.262	6.869	27.948	14.448	12.553	14.473	12.579	0	410275.636	2879	7313735.000	21
22	142.990	2871.801	14.092	34.224	14.104	34.299	6.869	27.948	14.448	12.553	14.473	12.579	0	410639.535	2904	7320222.000	22
23	142.990	2885.151	14.092	34.224	14.116	34.333	6.869	27.948	14.448	12.553	14.473	12.579	0	412548.446	2907	7354251.000	23
24	142.990	2870.163	14.092	34.224	14.135	34.335	6.869	27.948	14.448	12.553	14.473	12.579	0	410405.275	2896	7316046.000	24
25	142.990	2883.583	14.092	34.224	14.112	34.326	6.869	27.948	14.448	12.553	14.473	12.579	0	412324.227	2901	7350254.000	25
26	142.990	2883.102	14.092	34.224	14.117	34.336	6.869	27.948	14.448	12.553	14.473	12.579	0	412255.397	2905	7349027.000	26
27	142.990	2854.467	14.092	34.224	14.134	34.361	6.869	27.948	14.448	12.553	14.473	12.579	0	408160.906	2875	7276037.000	27
28	142.990	2845.237	14.092	34.224	14.147	34.379	6.869	27.948	14.448	12.553	14.473	12.579	0	406841.066	2866	7252509.000	28
29	142.990	2881.306	14.092	34.224	14.112	34.363	6.869	27.948	14.448	12.553	14.473	12.579	0	411998.643	2903	7344450.000	29
30	142.990	2874.896	14.092	34.224	14.105	34.371	6.869	27.948	14.448	12.553	14.473	12.579	0	411081.968	2899	7328109.000	30
31	142.990	2859.112	14.092	34.224	14.079	34.366	6.869	27.948	14.448	12.553	14.473	12.579	0	408825.090	2874	7287877.000	31
32	142.990	2862.375	14.092	34.224	14.065	34.376	6.869	27.948	14.448	12.553	14.473	12.579	0	409291.646	2884	7296194.000	32
33	142.990	2829.304	14.092	34.224	14.036	34.402	6.869	27.948	14.448	12.553	14.473	12.579	0	404562.871	2853	7211897.000	33
34	142.990	2876.836	13.856	34.698	13.850	34.847	6.632	28.422	14.448	12.553	14.473	12.579	0	411359.366	2901	7333054.000	34
35	142.990	2872.115	12.908	35.172	12.997	35.312	5.684	28.895	14.448	12.553	14.473	12.579	0	410684.356	2891	7321021.000	35
36	142.990	2872.700	12.908	35.646	12.991	35.742	5.684	29.369	14.448	12.553	14.473	12.579	0	410767.996	2889	7322512.000	36
37	142.990	2883.010	13.382	35.409	13.437	35.483	6.158	29.132	14.448	12.553	14.473	12.579	0	412242.270	2897	7348793.000	37
38	142.990	2889.605	13.856	35.172	13.888	35.234	6.632	28.895	14.448	12.553	14.473	12.579	0	413185.254	2898	7365603.000	38
39	142.990	2896.305	14.092	34.935	14.118	35.024	6.869	28.659	14.448	12.553	14.473	12.579	0	414143.328	2914	7382682.000	39
40	142.990	2872.498	14.329	34.935	14.372	35.007	7.105	28.659	14.448	12.553	14.473	12.579	0	410739.106	2888	7321997.000	40
41	142.990	2877.474	14.329	34.935	14.352	35.000	7.105	28.659	14.448	12.553	14.473	12.579	0	411450.579	2894	7334680.000	41
42	142.990	2879.760	14.329	34.698	14.366	34.745	7.105	28.422	14.448	12.553	14.473	12.579	0	411777.454	2901	7340507.000	42
43	142.990	2866.346	14.329	34.461	14.384	34.512	7.105	28.185	14.448	12.553	14.473	12.579	0	409859.399	2880	7306315.000	43
44	142.990	2856.700	14.329	34.461	14.368	34.520	7.105	28.185	14.448	12.553	14.473	12.579	0	408480.208	2868	7281729.000	44
45	142.990	2855.517	14.329	34.461	14.396	34.547	7.105	28.185	14.448	12.553	14.473	12.579	0	408311.077	2870	7278714.000	45
46	142.990	2861.940	14.329	34.461	14.390	34.547	7.105	28.185	14.448	12.553	14.473	12.579	0	409229.491	2890	7295086.000	46
47	142.990	2822.578	14.566	34.224	14.673	34.369	7.342	27.948	14.448	12.553	14.473	12.579	0	403601.095	2852	7194752.000	47
48	142.990	2797.508	14.566	33.988	14.710	34.162	7.342	27.711	14.448	12.553	14.473	12.579	0	400016.242	2825	7130847.000	48
49	142.990	2772.799	14.566	33.988	14.737	34.204	7.342	27.711	14.448	12.553	14.473	12.579	0	396483.110	2811	7067864.000	49
50	142.990	2679.854	14.566	33.988	14.816	34.273	7.342	27.711	14.448	12.553	14.473	12.579	0	383192.873	2730	6830947.000	50
51	142.990	2644.544	14.803	33.988	15.088	34.282	7.579	27.711	14.448	12.553	14.473	12.579	0	378143.899	2727	6740942.000	51
52	142.990	2773.761	18.593	33.751	18.667	33.950	11.369	27.474	14.448	12.553	14.473	12.579	0	396620.715	2817	7070317.000	52
53	142.990	2770.743	19.066	33.751	19.089	33.907	11.842	27.474	14.448	12.553	14.473	12.579	0	396189.164	2803	7062624.000	53
54	142.990	2735.297	19.303	33.751	19.369	33.971	12.079	27.474	14.448	12.553	14.473	12.579	0	391120.668	2779	6972271.000	54
55	142.990	2734.188	19.303	33.988	19.435	34.242	12.079	27.711	14.448	12.553	14.473	12.579	0	390962.083	2788	6969444.000	55
56	142.990	2793.445	19.540	35.172	19.590	35.298	12.316	28.895	14.448	12.553	14.473	12.579	0	399435.305	2813	7120491.000	56
57	142.990	2761.987	19.540	35.172	19.618	35.335	12.316	28.895	14.448	12.553	14.473	12.579	0	394937.144	2803	7040305.000	57
58	142.990	2794.336	20.250	35.172	20.321	35.321	13.027	28.895	14.448	12.553	14.473	12.579	0	399562.757	2831	7122763.000	58
59	142.990	2807.932	20.961	35.172	21.007	35.282	13.737	28.895	14.448	12.553	14.473	12.579	0	401506.840	2834	7157419.000	59
60	142.990	2782.857	21.435	34.935	21.475	35.068	14.211	28.659	14.448	12.553	14.473	12.579	0	397921.370	2796	7093503.000	60
61	142.990	2740.531	22.382	34.224	22.479	34.406	15.158	27.948	14.448	12.553	14.473	12.579	0	391869.109	2785	6985613.000	61
