## Supplementary Code 2 for "Engineering combinatorial and dynamic decoders using synthetic immediate-early genes": XY_23-V1-cell_2.txt

	Area	Mean	X	Y	XM	YM	BX	BY	Width	Height	Major	Minor	Angle	IntDen	Median	RawIntDen	Slice
1	89.306	2102.779	29.132	41.448	29.070	41.440	23.922	36.001	10.421	10.895	10.923	10.410	90.000	187790.310	2097	3347624.000	1
2	89.306	2106.419	29.132	41.448	29.078	41.431	23.922	36.001	10.421	10.895	10.923	10.410	90.000	188115.390	2098	3353419.000	2
3	89.306	2082.419	29.132	41.685	29.042	41.611	23.922	36.238	10.421	10.895	10.923	10.410	90.000	185972.051	2070	3315211.000	3
4	89.306	2092.701	29.132	41.685	29.040	41.624	23.922	36.238	10.421	10.895	10.923	10.410	90.000	186890.297	2082	3331580.000	4
5	89.306	2113.891	29.132	41.685	29.029	41.622	23.922	36.238	10.421	10.895	10.923	10.410	90.000	188782.715	2104	3365315.000	5
6	89.306	2138.900	28.659	42.396	28.578	42.335	23.448	36.948	10.421	10.895	10.923	10.410	90.000	191016.145	2134	3405129.000	6
7	89.306	2190.722	27.711	42.159	27.622	42.138	22.500	36.711	10.421	10.895	10.923	10.410	90.000	195644.170	2193	3487630.000	7
8	89.306	2214.102	27.711	41.922	27.657	41.918	22.500	36.474	10.421	10.895	10.923	10.410	90.000	197732.086	2219	3524850.000	8
9	89.306	2220.575	27.711	41.922	27.678	41.936	22.500	36.474	10.421	10.895	10.923	10.410	90.000	198310.161	2220	3535155.000	9
10	89.306	2214.763	27.711	41.922	27.711	41.981	22.500	36.474	10.421	10.895	10.923	10.410	90.000	197791.099	2225	3525902.000	10
11	89.306	2199.918	27.711	42.159	27.729	42.272	22.500	36.711	10.421	10.895	10.923	10.410	90.000	196465.368	2210	3502269.000	11
12	89.306	2201.414	27.948	43.106	27.894	43.138	22.737	37.659	10.421	10.895	10.923	10.410	90.000	196598.990	2196	3504651.000	12
13	89.306	2182.470	27.948	43.106	27.897	43.140	22.737	37.659	10.421	10.895	10.923	10.410	90.000	194907.173	2178	3474492.000	13
14	89.306	2194.883	27.948	43.343	27.905	43.395	22.737	37.896	10.421	10.895	10.923	10.410	90.000	196015.754	2201	3494254.000	14
15	89.306	2187.595	27.474	43.580	27.478	43.658	22.264	38.132	10.421	10.895	10.923	10.410	90.000	195364.921	2198	3482652.000	15
16	89.306	2151.041	27.237	44.290	27.273	44.425	22.027	38.843	10.421	10.895	10.923	10.410	90.000	192100.380	2157	3424457.000	16
17	89.306	2155.807	27.237	45.238	27.259	45.344	22.027	39.790	10.421	10.895	10.923	10.410	90.000	192526.041	2166	3432045.000	17
18	89.306	2154.701	27.237	46.422	27.229	46.476	22.027	40.975	10.421	10.895	10.923	10.410	90.000	192427.255	2150	3430284.000	18
19	89.306	2171.587	27.237	47.133	27.193	47.142	22.027	41.685	10.421	10.895	10.923	10.410	90.000	193935.244	2174	3457166.000	19
20	89.306	2164.923	27.237	48.080	27.179	48.018	22.027	42.632	10.421	10.895	10.923	10.410	90.000	193340.171	2154	3446558.000	20
21	89.306	2138.399	27.237	48.554	27.206	48.508	22.027	43.106	10.421	10.895	10.923	10.410	90.000	190971.380	2135	3404331.000	21
22	89.306	2133.571	27.237	48.791	27.204	48.748	22.027	43.343	10.421	10.895	10.923	10.410	90.000	190540.222	2127	3396645.000	22
23	89.306	2125.893	27.948	48.791	27.882	48.712	22.737	43.343	10.421	10.895	10.923	10.410	90.000	189854.497	2123	3384421.000	23
24	89.306	2115.839	28.659	48.317	28.555	48.231	23.448	42.869	10.421	10.895	10.923	10.410	90.000	188956.615	2109	3368415.000	24
25	89.306	2115.212	29.132	47.843	29.031	47.766	23.922	42.396	10.421	10.895	10.923	10.410	90.000	188900.686	2095	3367418.000	25
26	89.306	2110.004	29.132	47.369	29.062	47.345	23.922	41.922	10.421	10.895	10.923	10.410	90.000	188435.589	2104	3359127.000	26
27	89.306	2064.729	29.369	47.369	29.279	47.311	24.158	41.922	10.421	10.895	10.923	10.410	90.000	184392.259	2052	3287049.000	27
28	89.306	2053.381	29.369	47.369	29.317	47.351	24.158	41.922	10.421	10.895	10.923	10.410	90.000	183378.818	2051	3268983.000	28
29	89.306	2044.771	29.606	47.369	29.540	47.327	24.395	41.922	10.421	10.895	10.923	10.410	90.000	182609.846	2042	3255275.000	29
30	89.306	2037.970	29.606	47.369	29.559	47.326	24.395	41.922	10.421	10.895	10.923	10.410	90.000	182002.544	2039	3244449.000	30
31	89.306	2031.057	29.606	47.369	29.571	47.366	24.395	41.922	10.421	10.895	10.923	10.410	90.000	181385.089	2021	3233442.000	31
32	89.306	2043.555	29.843	47.369	29.832	47.367	24.632	41.922	10.421	10.895	10.923	10.410	90.000	182501.243	2036	3253339.000	32
33	89.306	2007.510	30.080	47.369	30.098	47.399	24.869	41.922	10.421	10.895	10.923	10.410	90.000	179282.252	2009	3195956.000	33
34	89.306	2018.825	30.316	47.369	30.306	47.355	25.106	41.922	10.421	10.895	10.923	10.410	90.000	180292.720	2010	3213969.000	34
35	89.306	2005.305	30.553	47.369	30.522	47.334	25.343	41.922	10.421	10.895	10.923	10.410	90.000	179085.353	2004	3192446.000	35
36	89.306	2001.067	30.790	47.369	30.699	47.268	25.579	41.922	10.421	10.895	10.923	10.410	90.000	178706.869	1992	3185699.000	36
37	89.306	1983.628	31.264	47.369	31.146	47.262	26.053	41.922	10.421	10.895	10.923	10.410	90.000	177149.403	1975	3157935.000	37
38	89.306	2022.718	31.264	46.896	31.121	46.791	26.053	41.448	10.421	10.895	10.923	10.410	90.000	180640.407	2010	3220167.000	38
39	89.306	1992.923	31.501	46.422	31.363	46.320	26.290	40.975	10.421	10.895	10.923	10.410	90.000	177979.521	1975	3172733.000	39
40	89.306	1998.054	31.738	46.185	31.576	46.050	26.527	40.738	10.421	10.895	10.923	10.410	90.000	178437.774	1987	3180902.000	40
41	89.306	2039.645	31.738	46.185	31.554	46.028	26.527	40.738	10.421	10.895	10.923	10.410	90.000	182152.098	2034	3247115.000	41
42	89.306	2037.458	32.211	45.712	32.031	45.559	27.001	40.264	10.421	10.895	10.923	10.410	90.000	181956.769	2030	3243633.000	42
43	89.306	2045.031	32.685	45.238	32.528	45.115	27.474	39.790	10.421	10.895	10.923	10.410	90.000	182633.126	2050	3255690.000	43
44	89.306	2053.981	32.922	44.764	32.755	44.639	27.711	39.317	10.421	10.895	10.923	10.410	90.000	183432.390	2059	3269938.000	44
45	89.306	2044.912	33.395	44.527	33.213	44.404	28.185	39.080	10.421	10.895	10.923	10.410	90.000	182622.468	2049	3255500.000	45
46	89.306	2018.599	33.395	44.527	33.208	44.413	28.185	39.080	10.421	10.895	10.923	10.410	90.000	180272.525	2008	3213609.000	46
47	89.306	1982.288	33.632	44.290	33.441	44.200	28.422	38.843	10.421	10.895	10.923	10.410	90.000	177029.749	1966	3155802.000	47
48	89.306	1998.685	33.632	44.054	33.475	43.974	28.422	38.606	10.421	10.895	10.923	10.410	90.000	178494.095	1996	3181906.000	48
49	89.306	1987.818	33.632	44.054	33.488	43.982	28.422	38.606	10.421	10.895	10.923	10.410	90.000	177523.680	1973	3164607.000	49
50	89.306	2016.379	33.632	44.054	33.504	43.997	28.422	38.606	10.421	10.895	10.923	10.410	90.000	180074.336	2008	3210076.000	50
51	89.306	2000.869	33.632	44.054	33.494	43.985	28.422	38.606	10.421	10.895	10.923	10.410	90.000	178689.143	1982	3185383.000	51
52	89.306	2058.359	33.869	44.054	33.741	43.944	28.659	38.606	10.421	10.895	10.923	10.410	90.000	183823.383	2051	3276908.000	52
53	89.306	2037.827	34.106	44.054	33.960	43.919	28.895	38.606	10.421	10.895	10.923	10.410	90.000	181989.754	2032	3244221.000	53
54	89.306	2047.751	34.343	44.054	34.224	43.920	29.132	38.606	10.421	10.895	10.923	10.410	90.000	182875.968	2035	3260019.000	54
55	89.306	2059.332	34.580	43.580	34.488	43.488	29.369	38.132	10.421	10.895	10.923	10.410	90.000	183910.277	2044	3278457.000	55
56	89.306	2037.004	35.290	43.343	35.163	43.239	30.080	37.896	10.421	10.895	10.923	10.410	90.000	181916.211	2027	3242910.000	56
57	89.306	2046.319	35.764	43.106	35.691	43.064	30.553	37.659	10.421	10.895	10.923	10.410	90.000	182748.124	2043	3257740.000	57
58	89.306	2054.181	36.238	43.106	36.201	43.098	31.027	37.659	10.421	10.895	10.923	10.410	90.000	183450.229	2051	3270256.000	58
59	89.306	2059.773	36.711	43.106	36.714	43.092	31.501	37.659	10.421	10.895	10.923	10.410	90.000	183949.657	2056	3279159.000	59
60	89.306	2070.165	38.606	43.106	38.503	43.039	33.395	37.659	10.421	10.895	10.923	10.410	90.000	184877.663	2060	3295702.000	60
61	89.306	2035.769	40.501	43.106	40.333	43.003	35.290	37.659	10.421	10.895	10.923	10.410	90.000	181805.926	2032	3240944.000	61
