## Supplementary Code 2 for "Engineering combinatorial and dynamic decoders using synthetic immediate-early genes": XY_23-V1-cell_3.txt

	Area	Mean	X	Y	XM	YM	BX	BY	Width	Height	Major	Minor	Angle	IntDen	Median	RawIntDen	Slice
1	148.319	2103.280	47.369	68.686	47.434	68.710	40.738	61.580	13.263	14.211	14.214	13.286	90.000	311957.208	2099	5561072.000	1
2	148.319	2115.695	47.369	68.686	47.475	68.721	40.738	61.580	13.263	14.211	14.214	13.286	90.000	313798.635	2113	5593898.000	2
3	148.319	2132.692	47.369	68.449	47.432	68.492	40.738	61.343	13.263	14.211	14.214	13.286	90.000	316319.560	2125	5638837.000	3
4	148.319	2145.705	47.369	68.449	47.499	68.517	40.738	61.343	13.263	14.211	14.214	13.286	90.000	318249.619	2143	5673243.000	4
5	148.319	2128.438	47.369	68.449	47.549	68.533	40.738	61.343	13.263	14.211	14.214	13.286	90.000	315688.585	2127	5627589.000	5
6	148.319	2148.322	47.369	68.449	47.542	68.580	40.738	61.343	13.263	14.211	14.214	13.286	90.000	318637.808	2160	5680163.000	6
7	148.319	2157.958	47.369	68.449	47.570	68.598	40.738	61.343	13.263	14.211	14.214	13.286	90.000	320066.981	2195	5705640.000	7
8	148.319	2156.846	47.606	68.449	47.843	68.587	40.975	61.343	13.263	14.211	14.214	13.286	90.000	319902.169	2189	5702702.000	8
9	148.319	2180.455	48.080	68.212	48.272	68.319	41.448	61.107	13.263	14.211	14.214	13.286	90.000	323403.831	2214	5765124.000	9
10	148.319	2186.896	48.554	68.212	48.696	68.279	41.922	61.107	13.263	14.211	14.214	13.286	90.000	324359.043	2200	5782152.000	10
11	148.319	2215.514	49.027	67.738	49.120	67.665	42.396	60.633	13.263	14.211	14.214	13.286	90.000	328603.648	2220	5857818.000	11
12	148.319	2240.665	50.922	64.896	50.955	64.890	44.290	57.791	13.263	14.211	14.214	13.286	90.000	332334.072	2260	5924318.000	12
13	148.319	2240.429	51.396	63.475	51.436	63.448	44.764	56.370	13.263	14.211	14.214	13.286	90.000	332299.124	2241	5923695.000	13
14	148.319	2278.425	52.106	62.528	52.086	62.466	45.475	55.422	13.263	14.211	14.214	13.286	90.000	337934.700	2286	6024157.000	14
15	148.319	2293.112	52.343	61.817	52.355	61.782	45.712	54.712	13.263	14.211	14.214	13.286	90.000	340112.931	2304	6062987.000	15
16	148.319	2295.286	52.580	61.107	52.600	61.050	45.948	54.001	13.263	14.211	14.214	13.286	90.000	340435.374	2310	6068735.000	16
17	148.319	2250.325	52.817	60.396	52.958	60.449	46.185	53.291	13.263	14.211	14.214	13.286	90.000	333766.835	2275	5949859.000	17
18	148.319	2233.710	53.527	59.449	53.731	59.575	46.896	52.343	13.263	14.211	14.214	13.286	90.000	331302.512	2271	5905929.000	18
19	148.319	2273.690	53.764	59.449	53.937	59.575	47.133	52.343	13.263	14.211	14.214	13.286	90.000	337232.315	2300	6011636.000	19
20	148.319	2276.969	54.238	61.107	54.287	61.076	47.606	54.001	13.263	14.211	14.214	13.286	90.000	337718.672	2288	6020306.000	20
21	148.319	2282.120	54.238	61.580	54.276	61.525	47.606	54.475	13.263	14.211	14.214	13.286	90.000	338482.708	2296	6033926.000	21
22	148.319	2291.151	54.238	61.817	54.236	61.789	47.606	54.712	13.263	14.211	14.214	13.286	90.000	339822.182	2298	6057804.000	22
23	148.319	2294.930	53.764	62.054	53.810	62.042	47.133	54.949	13.263	14.211	14.214	13.286	90.000	340382.587	2304	6067794.000	23
24	148.319	2285.652	53.527	62.054	53.583	62.080	46.896	54.949	13.263	14.211	14.214	13.286	90.000	339006.594	2299	6043265.000	24
25	148.319	2288.972	51.159	65.370	51.199	65.386	44.527	58.264	13.263	14.211	14.214	13.286	90.000	339498.954	2303	6052042.000	25
26	148.319	2287.408	50.922	65.607	50.941	65.610	44.290	58.501	13.263	14.211	14.214	13.286	90.000	339266.938	2306	6047906.000	26
27	148.319	2259.516	50.922	65.607	50.946	65.587	44.290	58.501	13.263	14.211	14.214	13.286	90.000	335130.095	2270	5974161.000	27
28	148.319	2258.937	50.922	65.607	50.966	65.582	44.290	58.501	13.263	14.211	14.214	13.286	90.000	335044.211	2264	5972630.000	28
29	148.319	2261.678	50.685	65.133	50.760	65.130	44.054	58.028	13.263	14.211	14.214	13.286	90.000	335450.743	2279	5979877.000	29
30	148.319	2256.112	50.685	64.896	50.757	64.875	44.054	57.791	13.263	14.211	14.214	13.286	90.000	334625.113	2271	5965159.000	30
31	148.319	2233.078	50.448	64.896	50.575	64.905	43.817	57.791	13.263	14.211	14.214	13.286	90.000	331208.774	2248	5904258.000	31
32	148.319	2204.628	50.212	64.896	50.434	64.992	43.580	57.791	13.263	14.211	14.214	13.286	90.000	326989.076	2229	5829036.000	32
33	148.319	2154.041	49.975	64.896	50.263	65.026	43.343	57.791	13.263	14.211	14.214	13.286	90.000	319486.100	2188	5695285.000	33
34	148.319	2136.837	49.975	64.896	50.253	65.031	43.343	57.791	13.263	14.211	14.214	13.286	90.000	316934.435	2163	5649798.000	34
35	148.319	2162.411	50.922	64.896	51.169	64.989	44.290	57.791	13.263	14.211	14.214	13.286	90.000	320727.518	2181	5717415.000	35
36	148.319	2193.535	51.870	64.186	52.063	64.235	45.238	57.080	13.263	14.211	14.214	13.286	90.000	325343.819	2210	5799707.000	36
37	148.319	2228.596	53.054	63.238	53.165	63.200	46.422	56.133	13.263	14.211	14.214	13.286	90.000	330544.086	2245	5892409.000	37
38	148.319	2248.817	53.291	62.765	53.413	62.723	46.659	55.659	13.263	14.211	14.214	13.286	90.000	333543.178	2257	5945872.000	38
39	148.319	2263.093	53.291	62.765	53.361	62.692	46.659	55.659	13.263	14.211	14.214	13.286	90.000	335660.656	2274	5983619.000	39
40	148.319	2299.876	53.291	62.291	53.417	62.253	46.659	55.185	13.263	14.211	14.214	13.286	90.000	341116.162	2316	6080871.000	40
41	148.319	2349.345	54.001	61.817	54.103	61.744	47.369	54.712	13.263	14.211	14.214	13.286	90.000	348453.485	2367	6211669.000	41
42	148.319	2348.630	54.238	61.580	54.350	61.532	47.606	54.475	13.263	14.211	14.214	13.286	90.000	348347.406	2352	6209778.000	42
43	148.319	2348.774	54.238	61.580	54.382	61.544	47.606	54.475	13.263	14.211	14.214	13.286	90.000	348368.779	2364	6210159.000	43
44	148.319	2338.305	54.238	61.580	54.364	61.553	47.606	54.475	13.263	14.211	14.214	13.286	90.000	346816.025	2357	6182479.000	44
45	148.319	2333.000	54.238	61.580	54.366	61.546	47.606	54.475	13.263	14.211	14.214	13.286	90.000	346029.215	2353	6168453.000	45
46	148.319	2340.495	54.238	61.580	54.329	61.507	47.606	54.475	13.263	14.211	14.214	13.286	90.000	347140.881	2371	6188270.000	46
47	148.319	2362.686	55.185	59.449	55.242	59.357	48.554	52.343	13.263	14.211	14.214	13.286	90.000	350432.124	2384	6246941.000	47
48	148.319	2373.363	55.422	58.975	55.510	58.876	48.791	51.870	13.263	14.211	14.214	13.286	90.000	352015.787	2391	6275172.000	48
49	148.319	2349.024	55.422	58.975	55.532	58.887	48.791	51.870	13.263	14.211	14.214	13.286	90.000	348405.859	2374	6210820.000	49
50	148.319	2336.293	55.422	58.975	55.514	58.888	48.791	51.870	13.263	14.211	14.214	13.286	90.000	346517.648	2364	6177160.000	50
51	148.319	2328.821	55.422	58.738	55.565	58.658	48.791	51.633	13.263	14.211	14.214	13.286	90.000	345409.403	2348	6157404.000	51
52	148.319	2312.423	55.659	58.501	55.752	58.416	49.027	51.396	13.263	14.211	14.214	13.286	90.000	342977.223	2343	6114047.000	52
53	148.319	2308.498	56.133	57.791	56.249	57.705	49.501	50.685	13.263	14.211	14.214	13.286	90.000	342395.053	2330	6103669.000	53
54	148.319	2324.325	57.317	56.606	57.307	56.451	50.685	49.501	13.263	14.211	14.214	13.286	90.000	344742.415	2330	6145514.000	54
55	148.319	2309.614	57.791	55.896	57.818	55.782	51.159	48.791	13.263	14.211	14.214	13.286	90.000	342560.538	2320	6106619.000	55
56	148.319	2272.447	58.028	55.659	58.072	55.515	51.396	48.554	13.263	14.211	14.214	13.286	90.000	337047.981	2280	6008350.000	56
57	148.319	2185.861	58.028	55.659	58.207	55.560	51.396	48.554	13.263	14.211	14.214	13.286	90.000	324205.563	2190	5779416.000	57
58	148.319	2268.194	62.054	51.159	62.028	51.185	55.422	44.054	13.263	14.211	14.214	13.286	90.000	336417.175	2268	5997105.000	58
59	148.319	2218.089	62.054	51.159	62.160	51.234	55.422	44.054	13.263	14.211	14.214	13.286	90.000	328985.610	2228	5864627.000	59
60	148.319	2144.992	62.291	51.396	62.507	51.563	55.659	44.290	13.263	14.211	14.214	13.286	90.000	318143.989	2170	5671360.000	60
61	148.319	2077.312	63.712	51.396	63.928	51.563	57.080	44.290	13.263	14.211	14.214	13.286	90.000	308105.672	2091	5492413.000	61
