## Supplementary Code 2 for "Engineering combinatorial and dynamic decoders using synthetic immediate-early genes": XY_23-V1-cell_4.txt

	Area	Mean	X	Y	XM	YM	BX	BY	Width	Height	Major	Minor	Angle	IntDen	Median	RawIntDen	Slice
1	147.366	1821.661	97.936	66.199	97.917	66.223	91.423	58.975	13.027	14.448	14.426	13.007	90.000	268450.483	1814	4785504	1
2	147.366	1834.804	97.699	65.962	97.686	65.984	91.186	58.738	13.027	14.448	14.426	13.007	90.000	270387.275	1834	4820030	2
3	147.366	1833.866	97.699	65.962	97.705	65.968	91.186	58.738	13.027	14.448	14.426	13.007	90.000	270249.053	1832	4817566	3
4	147.366	1829.695	97.699	65.962	97.705	65.964	91.186	58.738	13.027	14.448	14.426	13.007	90.000	269634.458	1827	4806610	4
5	147.366	1829.850	97.699	65.962	97.698	65.948	91.186	58.738	13.027	14.448	14.426	13.007	90.000	269657.233	1828	4807016	5
6	147.366	1826.008	97.936	65.962	97.931	65.955	91.423	58.738	13.027	14.448	14.426	13.007	90.000	269091.107	1824	4796924	6
7	147.366	1830.756	97.936	66.199	97.939	66.185	91.423	58.975	13.027	14.448	14.426	13.007	90.000	269790.743	1827	4809396	7
8	147.366	1826.432	97.936	66.199	97.951	66.189	91.423	58.975	13.027	14.448	14.426	13.007	90.000	269153.542	1827	4798037	8
9	147.366	1828.871	98.410	66.199	98.433	66.187	91.897	58.975	13.027	14.448	14.426	13.007	90.000	269513.009	1827	4804445	9
10	147.366	1822.350	98.647	66.199	98.671	66.192	92.134	58.975	13.027	14.448	14.426	13.007	90.000	268551.962	1814	4787313	10
11	147.366	1834.474	99.121	66.672	99.138	66.649	92.607	59.449	13.027	14.448	14.426	13.007	90.000	270338.639	1829	4819163	11
12	147.366	1826.547	99.357	66.909	99.387	66.894	92.844	59.685	13.027	14.448	14.426	13.007	90.000	269170.539	1826	4798340	12
13	147.366	1810.964	99.594	67.146	99.631	67.145	93.081	59.922	13.027	14.448	14.426	13.007	90.000	266874.057	1806	4757402	13
14	147.366	1815.671	100.068	67.146	100.074	67.117	93.555	59.922	13.027	14.448	14.426	13.007	90.000	267567.747	1810	4769768	14
15	147.366	1824.281	100.305	66.909	100.310	66.917	93.791	59.685	13.027	14.448	14.426	13.007	90.000	268836.540	1823	4792386	15
16	147.366	1835.126	100.305	65.962	100.323	65.959	93.791	58.738	13.027	14.448	14.426	13.007	90.000	270434.676	1832	4820875	16
17	147.366	1822.782	100.305	65.725	100.340	65.741	93.791	58.501	13.027	14.448	14.426	13.007	90.000	268615.632	1824	4788448	17
18	147.366	1812.038	100.305	65.725	100.341	65.720	93.791	58.501	13.027	14.448	14.426	13.007	90.000	267032.305	1814	4760223	18
19	147.366	1820.704	100.778	65.725	100.802	65.735	94.265	58.501	13.027	14.448	14.426	13.007	90.000	268309.401	1814	4782989	19
20	147.366	1819.505	101.015	65.488	101.020	65.521	94.502	58.264	13.027	14.448	14.426	13.007	90.000	268132.696	1815	4779839	20
21	147.366	1818.921	101.252	65.251	101.246	65.264	94.739	58.028	13.027	14.448	14.426	13.007	90.000	268046.700	1814	4778306	21
22	147.366	1824.099	101.252	65.015	101.262	65.034	94.739	57.791	13.027	14.448	14.426	13.007	90.000	268809.726	1820	4791908	22
23	147.366	1828.247	101.252	64.778	101.254	64.776	94.739	57.554	13.027	14.448	14.426	13.007	90.000	269420.955	1823	4802804	23
24	147.366	1826.013	101.252	64.541	101.252	64.553	94.739	57.317	13.027	14.448	14.426	13.007	90.000	269091.724	1820	4796935	24
25	147.366	1828.056	101.015	64.541	100.998	64.561	94.502	57.317	13.027	14.448	14.426	13.007	90.000	269392.794	1826	4802302	25
26	147.366	1834.301	101.015	64.541	100.996	64.581	94.502	57.317	13.027	14.448	14.426	13.007	90.000	270313.171	1833	4818709	26
27	147.366	1821.038	101.489	63.830	101.490	63.868	94.976	56.606	13.027	14.448	14.426	13.007	90.000	268358.597	1817	4783866	27
28	147.366	1815.161	102.673	62.172	102.706	62.251	96.160	54.949	13.027	14.448	14.426	13.007	90.000	267492.578	1818	4768428	28
29	147.366	1811.174	102.673	62.172	102.715	62.199	96.160	54.949	13.027	14.448	14.426	13.007	90.000	266905.078	1811	4757955	29
30	147.366	1818.044	102.910	62.172	102.941	62.198	96.397	54.949	13.027	14.448	14.426	13.007	90.000	267917.454	1821	4776002	30
31	147.366	1820.218	103.621	62.172	103.658	62.198	97.107	54.949	13.027	14.448	14.426	13.007	90.000	268237.821	1820	4781713	31
32	147.366	1814.179	103.621	62.172	103.660	62.181	97.107	54.949	13.027	14.448	14.426	13.007	90.000	267347.849	1815	4765848	32
33	147.366	1826.559	103.621	62.172	103.684	62.200	97.107	54.949	13.027	14.448	14.426	13.007	90.000	269172.222	1832	4798370	33
34	147.366	1831.988	103.621	62.646	103.678	62.675	97.107	55.422	13.027	14.448	14.426	13.007	90.000	269972.272	1830	4812632	34
35	147.366	1834.340	103.621	63.120	103.647	63.122	97.107	55.896	13.027	14.448	14.426	13.007	90.000	270318.837	1829	4818810	35
36	147.366	1838.321	103.147	63.593	103.181	63.608	96.634	56.370	13.027	14.448	14.426	13.007	90.000	270905.551	1835	4829269	36
37	147.366	1832.740	102.910	63.830	102.938	63.856	96.397	56.606	13.027	14.448	14.426	13.007	90.000	270083.119	1831	4814608	37
38	147.366	1837.323	102.910	63.830	102.939	63.853	96.397	56.606	13.027	14.448	14.426	13.007	90.000	270758.522	1834	4826648	38
39	147.366	1820.046	102.910	63.357	102.955	63.384	96.397	56.133	13.027	14.448	14.426	13.007	90.000	268212.522	1817	4781262	39
40	147.366	1825.596	103.147	63.357	103.197	63.371	96.634	56.133	13.027	14.448	14.426	13.007	90.000	269030.298	1819	4795840	40
41	147.366	1834.023	103.147	63.830	103.177	63.853	96.634	56.606	13.027	14.448	14.426	13.007	90.000	270272.164	1827	4817978	41
42	147.366	1838.759	103.147	63.830	103.190	63.846	96.634	56.606	13.027	14.448	14.426	13.007	90.000	270970.174	1836	4830421	42
43	147.366	1828.808	102.910	64.067	102.951	64.088	96.397	56.843	13.027	14.448	14.426	13.007	90.000	269503.641	1835	4804278	43
44	147.366	1830.145	102.436	64.067	102.459	64.089	95.923	56.843	13.027	14.448	14.426	13.007	90.000	269700.764	1833	4807792	44
45	147.366	1846.405	101.963	64.541	102.014	64.544	95.449	57.317	13.027	14.448	14.426	13.007	90.000	272096.930	1839	4850507	45
46	147.366	1836.981	101.489	65.488	101.535	65.509	94.976	58.264	13.027	14.448	14.426	13.007	90.000	270708.147	1831	4825750	46
47	147.366	1827.561	101.015	65.962	101.042	65.992	94.502	58.738	13.027	14.448	14.426	13.007	90.000	269319.981	1824	4801004	47
48	147.366	1828.894	100.778	66.436	100.831	66.477	94.265	59.212	13.027	14.448	14.426	13.007	90.000	269516.375	1820	4804505	48
49	147.366	1811.904	100.542	66.672	100.617	66.731	94.028	59.449	13.027	14.448	14.426	13.007	90.000	267012.559	1803	4759871	49
50	147.366	1813.621	100.542	66.672	100.605	66.737	94.028	59.449	13.027	14.448	14.426	13.007	90.000	267265.667	1806	4764383	50
51	147.366	1797.952	100.542	66.672	100.608	66.730	94.028	59.449	13.027	14.448	14.426	13.007	90.000	264956.563	1790	4723220	51
52	147.366	1783.018	100.542	66.672	100.607	66.732	94.028	59.449	13.027	14.448	14.426	13.007	90.000	262755.781	1772	4683988	52
53	147.366	1775.943	100.542	66.672	100.604	66.716	94.028	59.449	13.027	14.448	14.426	13.007	90.000	261713.170	1767	4665402	53
54	147.366	1786.160	100.542	66.909	100.586	66.962	94.028	59.685	13.027	14.448	14.426	13.007	90.000	263218.859	1783	4692243	54
55	147.366	1782.697	100.542	67.383	100.587	67.440	94.028	60.159	13.027	14.448	14.426	13.007	90.000	262708.492	1781	4683145	55
56	147.366	1782.639	100.778	67.383	100.832	67.431	94.265	60.159	13.027	14.448	14.426	13.007	90.000	262699.965	1778	4682993	56
57	147.366	1786.808	101.015	67.383	101.034	67.410	94.502	60.159	13.027	14.448	14.426	13.007	90.000	263314.335	1780	4693945	57
58	147.366	1793.971	101.489	67.620	101.509	67.630	94.976	60.396	13.027	14.448	14.426	13.007	90.000	264369.849	1789	4712761	58
59	147.366	1810.521	101.489	67.857	101.507	67.865	94.976	60.633	13.027	14.448	14.426	13.007	90.000	266808.761	1802	4756238	59
60	147.366	1795.026	99.594	71.646	99.560	71.665	93.081	64.422	13.027	14.448	14.426	13.007	90.000	264525.405	1791	4715534	60
61	147.366	1789.247	99.357	71.883	99.348	71.902	92.844	64.659	13.027	14.448	14.426	13.007	90.000	263673.746	1788	4700352	61
