## Supplementary Code 2 for "Engineering combinatorial and dynamic decoders using synthetic immediate-early genes": XY_23-V1-cell_5.txt

	Area	Mean	X	Y	XM	YM	BX	BY	Width	Height	Major	Minor	Angle	IntDen	Median	RawIntDen	Slice
1	155.949	1979.691	13.737	101.726	13.777	101.692	6.632	94.739	14.211	13.974	14.234	13.949	0	308729.915	1970	5503541.000	1
2	155.949	1983.097	13.263	101.489	13.351	101.451	6.158	94.502	14.211	13.974	14.234	13.949	0	309261.093	1976	5513010.000	2
3	155.949	2004.814	13.263	101.489	13.338	101.453	6.158	94.502	14.211	13.974	14.234	13.949	0	312647.813	2002	5573383.000	3
4	155.949	1977.514	13.263	101.489	13.398	101.458	6.158	94.502	14.211	13.974	14.234	13.949	0	308390.362	1976	5497488.000	4
5	155.949	1980.152	13.737	101.489	13.882	101.458	6.632	94.502	14.211	13.974	14.234	13.949	0	308801.831	1968	5504823.000	5
6	155.949	1963.995	14.211	101.489	14.431	101.492	7.105	94.502	14.211	13.974	14.234	13.949	0	306282.196	1954	5459907.000	6
7	155.949	1957.448	14.685	102.436	14.935	102.452	7.579	95.449	14.211	13.974	14.234	13.949	0	305261.182	1951	5441706.000	7
8	155.949	1943.296	15.395	104.094	15.677	104.130	8.290	97.107	14.211	13.974	14.234	13.949	0	303054.173	1932	5402363.000	8
9	155.949	2036.526	19.185	105.515	19.325	105.493	12.079	98.528	14.211	13.974	14.234	13.949	0	317593.289	2024	5661543.000	9
10	155.949	2027.173	19.658	105.515	19.808	105.504	12.553	98.528	14.211	13.974	14.234	13.949	0	316134.609	2030	5635540.000	10
11	155.949	2042.537	19.895	105.279	20.021	105.274	12.790	98.292	14.211	13.974	14.234	13.949	0	318530.719	2037	5678254.000	11
12	155.949	2055.552	20.606	104.568	20.699	104.567	13.500	97.581	14.211	13.974	14.234	13.949	0	320560.294	2056	5714434.000	12
13	155.949	2041.194	22.974	104.094	22.881	104.013	15.869	97.107	14.211	13.974	14.234	13.949	0	318321.142	2051	5674518.000	13
14	155.949	2052.918	22.974	103.621	22.846	103.517	15.869	96.634	14.211	13.974	14.234	13.949	0	320149.611	2069	5707113.000	14
15	155.949	2070.645	22.264	103.621	22.185	103.529	15.158	96.634	14.211	13.974	14.234	13.949	0	322914.107	2075	5756394.000	15
16	155.949	2054.291	22.027	103.857	21.904	103.786	14.921	96.871	14.211	13.974	14.234	13.949	0	320363.676	2066	5710929.000	16
17	155.949	2059.699	21.316	104.805	21.193	104.723	14.211	97.818	14.211	13.974	14.234	13.949	0	321207.088	2077	5725964.000	17
18	155.949	2078.993	20.132	105.279	20.153	105.221	13.027	98.292	14.211	13.974	14.234	13.949	0	324215.941	2079	5779601.000	18
19	155.949	2100.150	20.132	105.752	20.202	105.689	13.027	98.765	14.211	13.974	14.234	13.949	0	327515.318	2102	5838417.000	19
20	155.949	2104.273	19.658	105.989	19.772	105.960	12.553	99.002	14.211	13.974	14.234	13.949	0	328158.354	2101	5849880.000	20
21	155.949	2113.850	19.895	106.463	19.993	106.431	12.790	99.476	14.211	13.974	14.234	13.949	0	329651.869	2109	5876504.000	21
22	155.949	2109.979	19.895	106.226	19.971	106.185	12.790	99.239	14.211	13.974	14.234	13.949	0	329048.158	2110	5865742.000	22
23	155.949	2125.445	20.606	105.515	20.628	105.453	13.500	98.528	14.211	13.974	14.234	13.949	0	331459.975	2120	5908736.000	23
24	155.949	2132.503	20.606	105.279	20.630	105.228	13.500	98.292	14.211	13.974	14.234	13.949	0	332560.702	2139	5928358.000	24
25	155.949	2135.229	20.606	105.042	20.580	104.967	13.500	98.055	14.211	13.974	14.234	13.949	0	332985.802	2131	5935936.000	25
26	155.949	2142.384	20.606	105.042	20.548	104.954	13.500	98.055	14.211	13.974	14.234	13.949	0	334101.620	2147	5955827.000	26
27	155.949	2145.123	19.895	104.568	19.891	104.505	12.790	97.581	14.211	13.974	14.234	13.949	0	334528.851	2142	5963443.000	27
28	155.949	2143.230	19.658	104.331	19.651	104.293	12.553	97.344	14.211	13.974	14.234	13.949	0	334233.615	2144	5958180.000	28
29	155.949	2133.131	19.421	104.331	19.410	104.303	12.316	97.344	14.211	13.974	14.234	13.949	0	332658.703	2129	5930105.000	29
30	155.949	2147.489	18.948	104.805	18.956	104.789	11.842	97.818	14.211	13.974	14.234	13.949	0	334897.743	2145	5970019.000	30
31	155.949	2140.724	18.474	105.042	18.485	104.993	11.369	98.055	14.211	13.974	14.234	13.949	0	333842.790	2146	5951213.000	31
32	155.949	2143.654	18.237	105.042	18.239	105.018	11.132	98.055	14.211	13.974	14.234	13.949	0	334299.697	2146	5959358.000	32
33	155.949	2134.451	18.237	105.042	18.190	105.013	11.132	98.055	14.211	13.974	14.234	13.949	0	332864.522	2139	5933774.000	33
34	155.949	2146.569	17.764	105.279	17.739	105.235	10.658	98.292	14.211	13.974	14.234	13.949	0	334754.304	2149	5967462.000	34
35	155.949	2156.627	16.816	105.515	16.893	105.493	9.711	98.528	14.211	13.974	14.234	13.949	0	336322.877	2153	5995424.000	35
36	155.949	2151.826	16.106	105.515	16.220	105.492	9.000	98.528	14.211	13.974	14.234	13.949	0	335574.155	2153	5982077.000	36
37	155.949	2140.092	16.106	105.515	16.202	105.484	9.000	98.528	14.211	13.974	14.234	13.949	0	333744.172	2144	5949455.000	37
38	155.949	2152.314	16.106	105.515	16.192	105.483	9.000	98.528	14.211	13.974	14.234	13.949	0	335650.278	2156	5983434.000	38
39	155.949	2166.895	16.342	104.805	16.457	104.780	9.237	97.818	14.211	13.974	14.234	13.949	0	337924.154	2163	6023969.000	39
40	155.949	2194.266	16.816	103.857	16.875	103.801	9.711	96.871	14.211	13.974	14.234	13.949	0	342192.600	2185	6100060.000	40
41	155.949	2201.936	17.053	102.910	17.097	102.860	9.948	95.923	14.211	13.974	14.234	13.949	0	343388.636	2204	6121381.000	41
42	155.949	2220.272	17.290	101.963	17.343	101.932	10.184	94.976	14.211	13.974	14.234	13.949	0	346248.160	2217	6172356.000	42
43	155.949	2216.332	17.290	101.489	17.371	101.478	10.184	94.502	14.211	13.974	14.234	13.949	0	345633.677	2213	6161402.000	43
44	155.949	2219.965	17.527	101.252	17.597	101.243	10.421	94.265	14.211	13.974	14.234	13.949	0	346200.309	2219	6171503.000	44
45	155.949	2246.421	17.764	100.305	17.827	100.296	10.658	93.318	14.211	13.974	14.234	13.949	0	350326.102	2243	6245051.000	45
46	155.949	2250.014	18.000	99.831	18.063	99.824	10.895	92.844	14.211	13.974	14.234	13.949	0	350886.394	2257	6255039.000	46
47	155.949	2249.642	18.237	99.121	18.288	99.114	11.132	92.134	14.211	13.974	14.234	13.949	0	350828.447	2251	6254006.000	47
48	155.949	2276.671	18.948	97.463	18.969	97.454	11.842	90.476	14.211	13.974	14.234	13.949	0	355043.489	2276	6329145.000	48
49	155.949	2279.641	18.948	97.226	18.983	97.219	11.842	90.239	14.211	13.974	14.234	13.949	0	355506.622	2286	6337401.000	49
50	155.949	2291.900	19.895	95.331	19.913	95.283	12.790	88.344	14.211	13.974	14.234	13.949	0	357418.506	2298	6371483.000	50
51	155.949	2293.920	20.132	95.094	20.157	95.054	13.027	88.107	14.211	13.974	14.234	13.949	0	357733.489	2292	6377098.000	51
52	155.949	2287.464	20.132	95.094	20.141	95.053	13.027	88.107	14.211	13.974	14.234	13.949	0	356726.611	2287	6359149.000	52
53	155.949	2288.657	20.132	95.094	20.149	95.071	13.027	88.107	14.211	13.974	14.234	13.949	0	356912.683	2298	6362466.000	53
54	155.949	2287.392	20.132	95.094	20.154	95.064	13.027	88.107	14.211	13.974	14.234	13.949	0	356715.392	2293	6358949.000	54
55	155.949	2307.194	21.553	93.910	21.555	93.840	14.448	86.923	14.211	13.974	14.234	13.949	0	359803.565	2307	6414000.000	55
56	155.949	2311.393	22.737	92.252	22.692	92.200	15.632	85.265	14.211	13.974	14.234	13.949	0	360458.325	2317	6425672.000	56
57	155.949	2303.407	22.737	92.252	22.744	92.209	15.632	85.265	14.211	13.974	14.234	13.949	0	359212.924	2302	6403471.000	57
58	155.949	2318.460	22.737	92.015	22.805	92.020	15.632	85.028	14.211	13.974	14.234	13.949	0	361560.511	2325	6445320.000	58
59	155.949	2317.140	23.211	91.778	23.266	91.752	16.106	84.791	14.211	13.974	14.234	13.949	0	361354.580	2310	6441649.000	59
60	155.949	2319.321	24.395	93.673	24.335	93.598	17.290	86.686	14.211	13.974	14.234	13.949	0	361694.694	2319	6447712.000	60
61	155.949	2320.600	24.395	93.673	24.326	93.607	17.290	86.686	14.211	13.974	14.234	13.949	0	361894.173	2320	6451268.000	61
