## Supplementary Code 2 for "Engineering combinatorial and dynamic decoders using synthetic immediate-early genes": XY_23-V1-cell_6.txt

	Area	Mean	X	Y	XM	YM	BX	BY	Width	Height	Major	Minor	Angle	IntDen	Median	RawIntDen	Slice
1	119.093	2359.544	57.909	109.305	57.961	109.294	51.870	103.029	12.079	12.553	12.535	12.097	90.000	281005.350	2350	5009312	1
2	119.093	2376.181	57.909	109.305	57.919	109.268	51.870	103.029	12.079	12.553	12.535	12.097	90.000	282986.738	2381	5044633	2
3	119.093	2315.454	57.909	109.305	57.796	109.263	51.870	103.029	12.079	12.553	12.535	12.097	90.000	275754.485	2347	4915708	3
4	119.093	2347.350	57.672	109.305	57.616	109.283	51.633	103.029	12.079	12.553	12.535	12.097	90.000	279553.178	2365	4983425	4
5	119.093	2355.026	57.435	109.305	57.345	109.275	51.396	103.029	12.079	12.553	12.535	12.097	90.000	280467.328	2377	4999721	5
6	119.093	2371.749	56.962	109.305	56.870	109.272	50.922	103.029	12.079	12.553	12.535	12.097	90.000	282458.925	2392	5035224	6
7	119.093	2354.613	56.962	109.542	56.875	109.489	50.922	103.265	12.079	12.553	12.535	12.097	90.000	280418.131	2371	4998844	7
8	119.093	2336.667	56.962	109.542	56.832	109.512	50.922	103.265	12.079	12.553	12.535	12.097	90.000	278280.851	2364	4960744	8
9	119.093	2363.093	56.725	110.016	56.633	109.972	50.685	103.739	12.079	12.553	12.535	12.097	90.000	281427.982	2384	5016846	9
10	119.093	2316.444	56.725	110.489	56.574	110.445	50.685	104.213	12.079	12.553	12.535	12.097	90.000	275872.456	2346	4917811	10
11	119.093	2252.134	56.725	110.726	56.444	110.694	50.685	104.450	12.079	12.553	12.535	12.097	90.000	268213.588	2302	4781281	11
12	119.093	2260.785	56.725	110.963	56.470	110.937	50.685	104.686	12.079	12.553	12.535	12.097	90.000	269243.802	2304	4799646	12
13	119.093	2258.605	56.725	110.963	56.503	110.935	50.685	104.686	12.079	12.553	12.535	12.097	90.000	268984.186	2294	4795018	13
14	119.093	2317.980	56.014	111.437	55.872	111.397	49.975	105.160	12.079	12.553	12.535	12.097	90.000	276055.387	2344	4921072	14
15	119.093	2375.141	55.067	112.621	55.037	112.594	49.027	106.344	12.079	12.553	12.535	12.097	90.000	282862.821	2377	5042424	15
16	119.093	2372.258	54.593	113.095	54.612	113.064	48.554	106.818	12.079	12.553	12.535	12.097	90.000	282519.454	2379	5036303	16
17	119.093	2367.211	54.356	113.568	54.393	113.533	48.317	107.292	12.079	12.553	12.535	12.097	90.000	281918.379	2375	5025588	17
18	119.093	2352.862	54.120	113.805	54.184	113.793	48.080	107.529	12.079	12.553	12.535	12.097	90.000	280209.620	2351	4995127	18
19	119.093	2357.718	53.883	114.279	53.969	114.266	47.843	108.002	12.079	12.553	12.535	12.097	90.000	280787.920	2353	5005436	19
20	119.093	2316.873	53.646	114.516	53.782	114.487	47.606	108.239	12.079	12.553	12.535	12.097	90.000	275923.504	2329	4918721	20
21	119.093	2298.025	53.646	114.516	53.829	114.506	47.606	108.239	12.079	12.553	12.535	12.097	90.000	273678.854	2306	4878707	21
22	119.093	2275.293	53.646	114.516	53.865	114.502	47.606	108.239	12.079	12.553	12.535	12.097	90.000	270971.577	2282	4830446	22
23	119.093	2358.903	55.304	114.516	55.424	114.482	49.264	108.239	12.079	12.553	12.535	12.097	90.000	280929.003	2360	5007951	23
24	119.093	2357.449	55.778	114.516	55.890	114.488	49.738	108.239	12.079	12.553	12.535	12.097	90.000	280755.833	2365	5004864	24
25	119.093	2355.936	55.778	114.516	55.872	114.485	49.738	108.239	12.079	12.553	12.535	12.097	90.000	280575.707	2359	5001653	25
26	119.093	2363.691	55.778	114.516	55.897	114.488	49.738	108.239	12.079	12.553	12.535	12.097	90.000	281499.225	2367	5018116	26
27	119.093	2383.484	56.014	114.516	56.091	114.501	49.975	108.239	12.079	12.553	12.535	12.097	90.000	283856.460	2386	5060137	27
28	119.093	2368.259	56.014	114.516	56.076	114.495	49.975	108.239	12.079	12.553	12.535	12.097	90.000	282043.194	2370	5027813	28
29	119.093	2350.170	56.251	114.989	56.233	114.957	50.212	108.713	12.079	12.553	12.535	12.097	90.000	279888.916	2366	4989410	29
30	118.588	2357.177	56.251	115.200	56.240	115.152	50.212	108.950	12.079	12.316	12.457	12.121	90.000	279533.432	2376	4983073	30
31	117.635	2325.936	56.251	115.389	56.227	115.356	50.212	109.187	12.079	12.079	12.318	12.159	90.000	273610.417	2356	4877487	31
32	116.457	2328.419	56.251	115.567	56.207	115.502	50.212	109.423	12.079	11.842	12.201	12.153	0.000	271159.612	2352	4833798	32
33	116.457	2350.059	55.541	115.567	55.573	115.525	49.501	109.423	12.079	11.842	12.201	12.153	0.000	273679.696	2363	4878722	33
34	115.054	2345.971	55.304	115.736	55.366	115.681	49.264	109.660	12.079	11.606	12.243	11.965	0.000	269913.651	2352	4811587	34
35	113.427	2341.041	55.304	115.895	55.447	115.863	49.264	109.897	12.079	11.369	12.285	11.756	0.000	265538.004	2331	4733585	35
36	111.688	2352.082	55.067	116.050	55.170	116.004	49.027	110.134	12.079	11.132	15.647	9.088	180.000	262700.134	2344	4682996	36
37	107.874	2342.303	55.067	116.348	55.194	116.298	49.027	110.608	12.079	10.658	12.389	11.086	0.000	252673.035	2343	4504249	37
38	107.874	2343.132	55.067	116.348	55.215	116.299	49.027	110.608	12.079	10.658	12.389	11.086	0.000	252762.453	2339	4505843	38
39	107.874	2347.473	55.067	116.348	55.231	116.309	49.027	110.608	12.079	10.658	12.389	11.086	0.000	253230.692	2342	4514190	39
40	107.874	2325.577	55.067	116.348	55.248	116.320	49.027	110.608	12.079	10.658	12.389	11.086	0.000	250868.745	2323	4472085	40
41	107.874	2332.600	55.067	116.348	55.285	116.337	49.027	110.608	12.079	10.658	12.389	11.086	0.000	251626.329	2333	4485590	41
42	107.874	2325.164	55.067	116.348	55.283	116.326	49.027	110.608	12.079	10.658	12.389	11.086	0.000	250824.204	2315	4471291	42
43	107.874	2314.250	55.304	116.348	55.523	116.358	49.264	110.608	12.079	10.658	12.389	11.086	0.000	249646.792	2319	4450302	43
44	107.874	2325.853	55.304	116.348	55.547	116.356	49.264	110.608	12.079	10.658	12.389	11.086	0.000	250898.532	2330	4472616	44
45	107.874	2325.943	55.304	116.348	55.544	116.370	49.264	110.608	12.079	10.658	12.389	11.086	0.000	250908.180	2332	4472788	45
46	113.427	2341.222	55.541	115.895	55.706	115.903	49.501	109.897	12.079	11.369	12.285	11.756	0.000	265558.536	2339	4733951	46
47	113.427	2308.349	55.541	115.895	55.718	115.875	49.501	109.897	12.079	11.369	12.285	11.756	0.000	261829.851	2329	4667482	47
48	116.457	2328.607	55.541	115.567	55.765	115.537	49.501	109.423	12.079	11.842	12.201	12.153	0.000	271181.546	2338	4834189	48
49	119.093	2335.071	55.541	113.805	55.796	113.815	49.501	107.529	12.079	12.553	12.535	12.097	90.000	278090.740	2356	4957355	49
50	119.093	2329.753	55.541	113.568	55.815	113.576	49.501	107.292	12.079	12.553	12.535	12.097	90.000	277457.409	2355	4946065	50
51	119.093	2303.365	55.541	113.568	55.823	113.557	49.501	107.292	12.079	12.553	12.535	12.097	90.000	274314.822	2314	4890044.000	51
52	119.093	2318.352	55.541	113.568	55.829	113.571	49.501	107.292	12.079	12.553	12.535	12.097	90.000	276099.703	2335	4921862	52
53	119.093	2306.155	55.541	113.095	55.848	113.076	49.501	106.818	12.079	12.553	12.535	12.097	90.000	274647.138	2313	4895968	53
54	119.093	2284.831	55.541	111.910	55.907	111.923	49.501	105.634	12.079	12.553	12.535	12.097	90.000	272107.589	2302	4850697	54
55	119.093	2256.233	55.541	111.910	55.920	111.930	49.501	105.634	12.079	12.553	12.535	12.097	90.000	268701.684	2265	4789982	55
56	119.093	2330.490	56.251	111.673	56.551	111.699	50.212	105.397	12.079	12.553	12.535	12.097	90.000	277545.256	2348	4947631	56
57	119.093	2400.502	57.199	111.673	57.444	111.691	51.159	105.397	12.079	12.553	12.535	12.097	90.000	285883.118	2414	5096265	57
58	119.093	2398.598	57.435	111.673	57.679	111.685	51.396	105.397	12.079	12.553	12.535	12.097	90.000	285656.375	2415	5092223	58
59	119.093	2387.951	57.672	111.673	57.957	111.704	51.633	105.397	12.079	12.553	12.535	12.097	90.000	284388.480	2406	5069621	59
60	119.093	2400.634	57.672	111.673	57.968	111.712	51.633	105.397	12.079	12.553	12.535	12.097	90.000	285898.825	2419	5096545	60
61	119.093	2405.531	57.909	112.384	58.161	112.383	51.870	106.108	12.079	12.553	12.535	12.097	90.000	286482.117	2426	5106943	61
