## Supplementary Code 2 for "Engineering combinatorial and dynamic decoders using synthetic immediate-early genes": XY_23-V1-cell_7.txt

	Area	Mean	X	Y	XM	YM	BX	BY	Width	Height	Major	Minor	Angle	IntDen	Median	RawIntDen	Slice
1	160.997	1841.459	109.542	116.234	109.519	116.192	101.134	109.897	16.816	11.369	17.320	11.835	0.000	296469.836	1841	5284988	1
2	160.997	1860.915	109.542	116.234	109.505	116.211	101.134	109.897	16.816	11.369	17.320	11.835	0.000	299602.101	1857	5340825	2
3	160.997	1867.851	109.542	116.234	109.507	116.201	101.134	109.897	16.816	11.369	17.320	11.835	0.000	300718.760	1862	5360731	3
4	153.592	1872.653	109.542	116.477	109.517	116.463	101.134	110.371	16.816	10.895	17.265	11.327	0.000	287625.422	1864	5127324	4
5	160.997	1864.505	109.068	116.234	109.062	116.216	100.660	109.897	16.816	11.369	17.320	11.835	0.000	300180.177	1856	5351130	5
6	164.644	1856.852	108.831	116.112	108.837	116.118	100.423	109.660	16.816	11.606	17.340	12.089	0.000	305718.593	1854	5449860	6
7	164.644	1874.814	108.831	116.112	108.888	116.106	100.423	109.660	16.816	11.606	17.340	12.089	0.000	308675.894	1871	5502578	7
8	164.644	1873.022	108.831	116.112	108.886	116.116	100.423	109.660	16.816	11.606	17.340	12.089	0.000	308380.994	1867	5497321	8
9	164.644	1879.475	110.016	116.112	110.019	116.122	101.607	109.660	16.816	11.606	17.340	12.089	0.000	309443.295	1870	5516258	9
10	164.644	1891.148	110.726	116.112	110.725	116.116	102.318	109.660	16.816	11.606	17.340	12.089	0.000	311365.165	1885	5550518	10
11	164.644	1887.535	110.963	116.112	110.976	116.125	102.555	109.660	16.816	11.606	17.340	12.089	0.000	310770.428	1882	5539916	11
12	164.644	1890.147	111.200	116.112	111.213	116.134	102.792	109.660	16.816	11.606	17.340	12.089	0.000	311200.409	1884	5547581	12
13	160.997	1881.772	111.437	116.234	111.451	116.257	103.029	109.897	16.816	11.369	17.320	11.835	0.000	302960.043	1874	5400685	13
14	157.351	1912.335	111.437	116.357	111.459	116.372	103.029	110.134	16.816	11.132	17.298	11.582	3.428E-14	300907.749	1908	5364100	14
15	146.076	1912.133	111.673	116.717	111.694	116.718	103.265	110.844	16.816	10.421	17.190	10.820	0.000	279315.833	1909	4979194	15
16	146.076	1924.930	111.910	116.717	111.943	116.725	103.502	110.844	16.816	10.421	17.190	10.820	0.000	281185.252	1924	5012519	16
17	146.076	1938.899	111.910	116.717	111.941	116.708	103.502	110.844	16.816	10.421	17.190	10.820	0.000	283225.654	1931	5048892	17
18	146.076	1936.372	112.147	116.717	112.196	116.688	103.739	110.844	16.816	10.421	17.190	10.820	0.000	282856.538	1928	5042312	18
19	142.205	1949.208	112.384	116.833	112.476	116.790	103.976	111.081	16.816	10.184	17.138	10.565	0.000	277186.911	1942	4941243	19
20	142.205	1947.082	112.858	116.833	112.947	116.794	104.450	111.081	16.816	10.184	17.138	10.565	0.000	276884.494	1937	4935852	20
21	136.427	1942.840	113.714	116.758	113.770	116.734	105.634	111.081	15.632	10.184	16.359	10.618	3.502	265055.742	1936	4724988	21
22	131.434	1961.848	114.438	116.578	114.432	116.556	106.818	110.844	14.448	10.421	15.372	10.886	8.614	257854.117	1952	4596609	22
23	98.618	1959.381	116.559	116.337	116.517	116.377	110.844	110.371	10.421	10.895	12.454	10.082	50.338	193229.829	1960	3444591	23
24	98.618	1974.518	116.559	116.337	116.514	116.369	110.844	110.371	10.421	10.895	12.454	10.082	50.338	194722.615	1972	3471202	24
25	106.023	1977.379	116.094	116.425	116.042	116.456	109.897	110.608	11.369	10.658	12.868	10.490	35.652	209646.778	1975	3737246	25
26	95.533	1974.005	116.134	116.893	116.100	116.917	109.897	111.555	11.369	9.711	12.576	9.672	27.015	188581.609	1967	3361730	26
27	86.669	1959.900	116.605	116.924	116.562	116.970	110.844	111.555	10.421	9.711	11.881	9.288	36.619	169863.016	1954	3028045	27
28	50.431	1966.345	117.938	117.796	117.904	117.825	113.450	112.976	7.816	8.290	9.407	6.826	48.488	99164.421	1958	1767744	28
29	50.487	1981.488	117.852	117.880	117.827	117.908	113.213	113.213	8.053	8.053	9.408	6.833	44.031	100039.247	1977	1783339	29
30	52.394	1958.152	117.744	117.857	117.711	117.870	112.976	113.213	8.290	8.053	9.569	6.971	41.821	102595.849	1952	1828914	30
31	52.394	1953.730	117.744	117.857	117.707	117.884	112.976	113.213	8.290	8.053	9.569	6.971	41.821	102364.170	1943	1824784	31
32	52.394	1958.892	117.744	117.857	117.703	117.888	112.976	113.213	8.290	8.053	9.569	6.971	41.821	102634.612	1955	1829605	32
33	52.394	1970.389	117.744	117.857	117.728	117.882	112.976	113.213	8.290	8.053	9.569	6.971	41.821	103236.977	1968	1840343	33
34	52.394	1984.928	117.744	117.857	117.733	117.872	112.976	113.213	8.290	8.053	9.569	6.971	41.821	103998.769	1987	1853923	34
35	52.394	1984.899	117.744	117.857	117.755	117.867	112.976	113.213	8.290	8.053	9.569	6.971	41.821	103997.255	1973	1853896	35
36	52.394	1989.400	117.744	117.857	117.744	117.854	112.976	113.213	8.290	8.053	9.569	6.971	41.821	104233.085	1978	1858100	36
37	52.394	1979.867	117.744	117.857	117.751	117.867	112.976	113.213	8.290	8.053	9.569	6.971	41.821	103733.601	1972	1849196	37
38	52.394	1959.594	117.744	117.857	117.764	117.856	112.976	113.213	8.290	8.053	9.569	6.971	41.821	102671.411	1953	1830261	38
39	52.394	1975.991	117.744	117.857	117.766	117.863	112.976	113.213	8.290	8.053	9.569	6.971	41.821	103530.531	1986	1845576	39
40	52.394	1951.198	117.744	117.857	117.783	117.864	112.976	113.213	8.290	8.053	9.569	6.971	41.821	102231.502	1956	1822419	40
41	52.394	1945.449	117.744	117.857	117.812	117.865	112.976	113.213	8.290	8.053	9.569	6.971	41.821	101930.263	1946	1817049	41
42	52.394	1908.978	117.744	117.857	117.838	117.865	112.976	113.213	8.290	8.053	9.569	6.971	41.821	100019.389	1914	1782985	42
43	52.394	1889.894	117.744	117.857	117.835	117.853	112.976	113.213	8.290	8.053	9.569	6.971	41.821	99019.523	1897	1765161	43
44	52.394	1870.064	117.744	117.857	117.855	117.838	112.976	113.213	8.290	8.053	9.569	6.971	41.821	97980.558	1876	1746640	44
45	52.394	1860.706	117.744	117.857	117.845	117.816	112.976	113.213	8.290	8.053	9.569	6.971	41.821	97490.218	1855	1737899	45
46	52.394	1860.881	117.744	117.857	117.850	117.830	112.976	113.213	8.290	8.053	9.569	6.971	41.821	97499.418	1874	1738063	46
47	52.394	1850.767	117.744	117.857	117.865	117.824	112.976	113.213	8.290	8.053	9.569	6.971	41.821	96969.473	1863	1728616	47
48	52.394	1845.185	117.744	117.857	117.841	117.819	112.976	113.213	8.290	8.053	9.569	6.971	41.821	96677.041	1863	1723403	48
49	52.394	1857.212	117.744	117.857	117.837	117.822	112.976	113.213	8.290	8.053	9.569	6.971	41.821	97307.175	1865	1734636	49
50	52.394	1831.253	117.744	117.857	117.849	117.805	112.976	113.213	8.290	8.053	9.569	6.971	41.821	95947.056	1841	1710390	50
51	52.394	1850.519	117.744	117.857	117.842	117.818	112.976	113.213	8.290	8.053	9.569	6.971	41.821	96956.515	1870	1728385	51
52	52.394	1844.985	117.744	117.857	117.809	117.812	112.976	113.213	8.290	8.053	9.569	6.971	41.821	96666.551	1850	1723216	52
53	52.394	1853.420	117.744	117.857	117.782	117.822	112.976	113.213	8.290	8.053	9.569	6.971	41.821	97108.480	1865	1731094	53
54	52.394	1846.275	117.744	117.857	117.790	117.823	112.976	113.213	8.290	8.053	9.569	6.971	41.821	96734.148	1860	1724421	54
55	52.394	1841.369	117.744	117.857	117.769	117.799	112.976	113.213	8.290	8.053	9.569	6.971	41.821	96477.113	1845	1719839	55
56	52.394	1830.217	117.744	117.857	117.763	117.807	112.976	113.213	8.290	8.053	9.569	6.971	41.821	95892.811	1828	1709423	56
57	52.394	1838.208	117.744	117.857	117.770	117.784	112.976	113.213	8.290	8.053	9.569	6.971	41.821	96311.460	1858	1716886	57
58	52.394	1827.987	117.744	117.857	117.764	117.805	112.976	113.213	8.290	8.053	9.569	6.971	41.821	95775.962	1851	1707340	58
59	52.394	1809.531	117.744	117.857	117.744	117.800	112.976	113.213	8.290	8.053	9.569	6.971	41.821	94808.969	1816	1690102	59
60	52.394	1796.824	117.744	117.857	117.763	117.775	112.976	113.213	8.290	8.053	9.569	6.971	41.821	94143.214	1804	1678234	60
61	52.394	1780.441	117.744	117.857	117.733	117.816	112.976	113.213	8.290	8.053	9.569	6.971	41.821	93284.824	1776	1662932	61
