## Supplementary Code 2 for "Engineering combinatorial and dynamic decoders using synthetic immediate-early genes": XY_24-V1-cell_1.txt

	Area	Mean	X	Y	XM	YM	BX	BY	Width	Height	Major	Minor	Angle	IntDen	Median	RawIntDen	Slice
1	140.578	1949.047	5.760	35.290	5.764	35.225	0	28.422	12.316	13.737	14.008	12.777	90.000	273993.276	1943	4884312	1
2	136.203	1986.022	5.464	35.053	5.482	34.983	0	28.185	11.842	13.737	14.074	12.322	90.000	270501.263	1987	4822062	2
3	136.203	1974.230	5.464	35.053	5.487	35.021	0	28.185	11.842	13.737	14.074	12.322	90.000	268895.105	1969	4793430	3
4	136.203	1988.270	5.464	35.053	5.481	35.023	0	28.185	11.842	13.737	14.074	12.322	90.000	270807.438	1983	4827520	4
5	136.203	2002.673	5.464	34.817	5.501	34.800	0	27.948	11.842	13.737	14.074	12.322	90.000	272769.136	1997	4862490	5
6	136.203	2010.667	5.464	34.817	5.501	34.808	0	27.948	11.842	13.737	14.074	12.322	90.000	273857.915	2015	4881899	6
7	136.203	2025.015	5.464	34.817	5.492	34.797	0	27.948	11.842	13.737	14.074	12.322	90.000	275812.152	2024	4916736	7
8	136.203	2032.781	5.464	34.106	5.511	34.100	0	27.237	11.842	13.737	14.074	12.322	90.000	276869.909	2031	4935592	8
9	136.203	2030.605	5.464	34.106	5.521	34.120	0	27.237	11.842	13.737	14.074	12.322	90.000	276573.607	2032	4930310	9
10	136.203	2028.458	5.464	34.106	5.521	34.119	0	27.237	11.842	13.737	14.074	12.322	90.000	276281.119	2022	4925096	10
11	133.846	2051.892	5.321	33.159	5.380	33.161	0	26.290	11.606	13.737	14.101	12.086	90.000	274638.499	2052	4895814	11
12	117.691	2039.744	4.530	31.027	4.599	31.034	0	24.158	10.184	13.737	14.138	10.599	90.000	240058.818	2034	4279383	12
13	114.774	2031.005	4.406	30.553	4.445	30.613	0	23.685	9.948	13.737	14.124	10.346	90.000	233105.814	2027	4155436	13
14	114.774	2054.356	4.406	30.553	4.451	30.589	0	23.685	9.948	13.737	14.124	10.346	90.000	235785.885	2052	4203212	14
15	108.827	2043.878	4.159	30.316	4.199	30.369	0	23.448	9.474	13.737	14.080	9.841	90.000	222429.902	2046	3965123	15
16	102.657	2039.288	3.921	30.080	3.946	30.141	0	23.211	9.000	13.737	14.004	9.334	90.000	209346.717	2041	3731897	16
17	102.657	2034.466	3.921	30.080	3.945	30.119	0	23.211	9.000	13.737	14.004	9.334	90.000	208851.665	2030	3723072	17
18	102.657	2036.254	3.921	30.080	3.949	30.150	0	23.211	9.000	13.737	14.004	9.334	90.000	209035.269	2030	3726345	18
19	102.657	2036.398	3.921	30.080	3.950	30.126	0	23.211	9.000	13.737	14.004	9.334	90.000	209050.023	2031	3726608	19
20	105.798	2054.233	4.038	30.080	4.044	30.094	0	23.211	9.237	13.737	14.048	9.589	90.000	217334.087	2052	3874283	20
21	99.515	2033.330	3.805	29.606	3.803	29.623	0	22.737	8.763	13.737	13.955	9.080	90.000	202347.545	2025	3607127	21
22	80.218	2017.826	3.127	29.132	3.130	29.154	0	22.264	7.342	13.737	13.505	7.563	90.000	161866.222	2008	2885491	22
23	80.218	2040.929	3.127	29.132	3.137	29.163	0	22.264	7.342	13.737	13.505	7.563	90.000	163719.542	2039	2918529	23
24	76.965	2014.286	3.017	29.132	3.019	29.113	0	22.264	7.105	13.737	13.403	7.311	90.000	155028.608	2008	2763601	24
25	76.965	2032.598	3.017	29.132	3.030	29.132	0	22.264	7.105	13.737	13.403	7.311	90.000	156437.979	2025	2788725	25
26	70.457	2042.100	2.800	29.132	2.806	29.146	0	22.264	6.632	13.737	13.173	6.810	90.000	143880.924	2023	2564878	26
27	70.457	2031.583	2.800	29.132	2.816	29.171	0	22.264	6.632	13.737	13.173	6.810	90.000	143139.888	2024	2551668	27
28	76.965	2036.435	3.017	29.369	3.028	29.370	0	22.500	7.105	13.737	13.403	7.311	90.000	156733.272	2032	2793989	28
29	76.965	2047.404	3.017	29.369	3.043	29.351	0	22.500	7.105	13.737	13.403	7.311	90.000	157577.469	2045	2809038	29
30	76.965	2017.404	3.017	29.369	3.007	29.376	0	22.500	7.105	13.737	13.403	7.311	90.000	155268.533	2013	2767878	30
31	76.965	2023.491	3.017	29.369	3.012	29.382	0	22.500	7.105	13.737	13.403	7.311	90.000	155737.052	2018	2776230	31
32	63.950	2021.975	2.587	29.843	2.598	29.824	0	22.974	6.158	13.737	12.902	6.311	90.000	129305.514	2019	2305051	32
33	57.443	2037.569	2.380	30.080	2.381	30.086	0	23.211	5.684	13.737	12.581	5.813	90.000	117043.920	2040	2086471	33
34	57.443	2027.826	2.380	30.080	2.385	30.106	0	23.211	5.684	13.737	12.581	5.813	90.000	116484.245	2024	2076494	34
35	51.160	2013.107	2.169	30.790	2.166	30.825	0	23.922	5.211	13.737	12.247	5.319	90.000	102990.769	2005	1835954	35
36	48.019	2022.461	2.066	31.501	2.062	31.533	0	24.632	4.974	13.737	12.054	5.072	90.000	97115.941	2021	1731227	36
37	48.019	2010.534	2.066	31.974	2.063	32.000	0	25.106	4.974	13.737	12.054	5.072	90.000	96543.195	2000	1721017	37
38	44.877	2022.939	1.966	32.211	1.963	32.232	0	25.343	4.737	13.737	11.839	4.826	90.000	90783.982	2015	1618351	38
39	44.877	2005.409	1.966	31.974	1.972	32.020	0	25.106	4.737	13.737	11.839	4.826	90.000	89997.283	2006	1604327	39
40	44.877	1967.321	1.966	31.738	1.981	31.770	0	24.869	4.737	13.737	11.839	4.826	90.000	88288.020	1972	1573857	40
41	44.877	1937.985	1.966	31.974	1.967	32.076	0	25.106	4.737	13.737	11.839	4.826	90.000	86971.489	1949	1550388	41
42	44.877	1988.885	1.966	32.685	1.984	32.695	0	25.816	4.737	13.737	11.839	4.826	90.000	89255.742	1993	1591108	42
43	44.877	1998.781	1.966	32.685	1.981	32.700	0	25.816	4.737	13.737	11.839	4.826	90.000	89699.859	2003	1599025	43
44	38.819	2029.290	1.762	33.159	1.777	33.173	0	26.290	4.263	13.737	11.399	4.336	90.000	78774.710	2025	1404269	44
45	32.985	2009.872	1.558	33.395	1.571	33.398	0	26.527	3.790	13.737	10.912	3.849	90.000	66295.237	2004	1181805	45
46	32.985	2036.442	1.558	33.395	1.571	33.400	0	26.527	3.790	13.737	10.912	3.849	90.000	67171.634	2028	1197428	46
47	38.819	1979.922	1.762	32.922	1.759	32.966	0	26.053	4.263	13.737	11.399	4.336	90.000	76858.282	1981	1370106	47
48	38.819	1987.514	1.762	32.922	1.767	33.002	0	26.053	4.263	13.737	11.399	4.336	90.000	77153.014	1986	1375360	48
49	38.819	1974.191	1.762	32.922	1.758	32.939	0	26.053	4.263	13.737	11.399	4.336	90.000	76635.803	1971	1366140	49
50	38.819	1994.321	1.762	32.922	1.765	32.923	0	26.053	4.263	13.737	11.399	4.336	90.000	77417.229	1992	1380070	50
51	38.819	1986.990	1.762	32.448	1.776	32.439	0	25.579	4.263	13.737	11.399	4.336	90.000	77132.651	1983	1374997	51
52	41.848	1995.992	1.863	32.211	1.870	32.215	0	25.343	4.500	13.737	11.632	4.581	90.000	83528.392	1989	1489010	52
53	44.877	1891.973	1.966	31.264	1.916	31.336	0	24.395	4.737	13.737	11.839	4.826	90.000	84906.573	1902	1513578	53
54	41.848	1943.673	1.863	31.027	1.853	31.027	0	24.158	4.500	13.737	11.632	4.581	90.000	81338.942	1931	1449980	54
55	35.902	1954.258	1.659	31.264	1.653	31.213	0	24.395	4.026	13.737	11.172	4.092	90.000	70161.415	1963	1250725	55
56	35.902	1964.467	1.659	31.264	1.659	31.201	0	24.395	4.026	13.737	11.172	4.092	90.000	70527.950	1968	1257259	56
57	38.819	1953.105	1.762	31.027	1.765	30.997	0	24.158	4.263	13.737	11.399	4.336	90.000	75817.298	1953	1351549	57
58	51.160	1922.579	2.169	31.027	2.154	31.033	0	24.158	5.211	13.737	12.247	5.319	90.000	98359.322	1924	1753392	58
59	67.204	1949.353	2.693	33.632	2.706	33.618	0	26.764	6.395	13.737	13.043	6.560	90.000	131003.783	1946	2335325	59
60	76.965	1922.531	3.017	34.343	3.025	34.351	0	27.474	7.105	13.737	13.403	7.311	90.000	147966.664	1911	2637712	60
61	80.218	1918.252	3.127	34.343	3.127	34.378	0	27.474	7.342	13.737	13.505	7.563	90.000	153878.572	1912	2743100	61
