## Supplementary Code 2 for "Engineering combinatorial and dynamic decoders using synthetic immediate-early genes": XY_24-V1-cell_2.txt

	Area	Mean	X	Y	XM	YM	BX	BY	Width	Height	Major	Minor	Angle	IntDen	Median	RawIntDen	Slice
1	118.700	1971.054	28.895	51.396	28.959	51.385	23.211	44.764	11.369	13.263	13.285	11.376	90.000	233964.933	1964	4170751	1
2	118.700	1981.266	28.422	52.343	28.461	52.317	22.737	45.712	11.369	13.263	13.285	11.376	90.000	235177.012	1970	4192358	2
3	118.700	2003.241	28.422	52.343	28.465	52.290	22.737	45.712	11.369	13.263	13.285	11.376	90.000	237785.504	2003	4238858	3
4	118.700	2009.681	28.422	52.343	28.470	52.303	22.737	45.712	11.369	13.263	13.285	11.376	90.000	238549.876	2007	4252484	4
5	118.700	2004.077	28.422	52.343	28.472	52.317	22.737	45.712	11.369	13.263	13.285	11.376	90.000	237884.739	1997	4240627	5
6	118.700	2009.734	27.948	52.343	27.992	52.333	22.264	45.712	11.369	13.263	13.285	11.376	90.000	238556.215	2012	4252597	6
7	118.700	1998.432	27.948	52.343	28.010	52.327	22.264	45.712	11.369	13.263	13.285	11.376	90.000	237214.721	1994	4228683	7
8	118.700	2006.072	27.474	52.580	27.521	52.595	21.790	45.948	11.369	13.263	13.285	11.376	90.000	238121.578	2004	4244849	8
9	118.700	1999.165	27.001	53.291	27.022	53.275	21.316	46.659	11.369	13.263	13.285	11.376	90.000	237301.727	1997	4230234	9
10	118.700	2004.678	26.764	53.764	26.792	53.741	21.079	47.133	11.369	13.263	13.285	11.376	90.000	237956.037	1995	4241898	10
11	118.700	2022.427	26.527	54.238	26.560	54.218	20.843	47.606	11.369	13.263	13.285	11.376	90.000	240062.857	2014	4279455	11
12	118.700	2009.325	26.527	54.238	26.542	54.224	20.843	47.606	11.369	13.263	13.285	11.376	90.000	238507.691	2008	4251732	12
13	118.700	2005.948	26.527	54.475	26.556	54.453	20.843	47.843	11.369	13.263	13.285	11.376	90.000	238106.881	2005	4244587	13
14	118.700	2028.814	26.527	54.712	26.552	54.679	20.843	48.080	11.369	13.263	13.285	11.376	90.000	240821.003	2031	4292970	14
15	118.700	2038.207	26.527	54.949	26.544	54.900	20.843	48.317	11.369	13.263	13.285	11.376	90.000	241935.979	2035	4312846	15
16	118.700	2029.576	26.527	54.949	26.555	54.908	20.843	48.317	11.369	13.263	13.285	11.376	90.000	240911.487	2027	4294583	16
17	118.700	2023.451	26.527	54.949	26.566	54.910	20.843	48.317	11.369	13.263	13.285	11.376	90.000	240184.419	2015	4281622	17
18	118.700	2021.379	26.527	54.949	26.569	54.885	20.843	48.317	11.369	13.263	13.285	11.376	90.000	239938.547	2024	4277239	18
19	118.700	2022.255	26.527	55.185	26.549	55.119	20.843	48.554	11.369	13.263	13.285	11.376	90.000	240042.494	2014	4279092	19
20	118.700	2033.954	26.527	55.185	26.552	55.134	20.843	48.554	11.369	13.263	13.285	11.376	90.000	241431.109	2032	4303846	20
21	118.700	2034.440	26.527	55.422	26.561	55.374	20.843	48.791	11.369	13.263	13.285	11.376	90.000	241488.777	2027	4304874	21
22	118.700	2030.313	26.527	55.422	26.566	55.360	20.843	48.791	11.369	13.263	13.285	11.376	90.000	240998.997	2022	4296143	22
23	118.700	2037.708	26.527	55.422	26.570	55.375	20.843	48.791	11.369	13.263	13.285	11.376	90.000	241876.741	2038	4311790	23
24	118.700	2040.664	26.527	55.422	26.580	55.371	20.843	48.791	11.369	13.263	13.285	11.376	90.000	242227.625	2035	4318045	24
25	118.700	2028.846	26.764	55.422	26.808	55.365	21.079	48.791	11.369	13.263	13.285	11.376	90.000	240824.873	2022	4293039	25
26	118.700	2041.765	27.001	55.422	27.044	55.395	21.316	48.791	11.369	13.263	13.285	11.376	90.000	242358.274	2035	4320374	26
27	118.700	2062.458	27.001	55.422	27.033	55.395	21.316	48.791	11.369	13.263	13.285	11.376	90.000	244814.632	2053	4364162	27
28	118.700	2058.055	27.001	55.422	27.038	55.390	21.316	48.791	11.369	13.263	13.285	11.376	90.000	244291.980	2048	4354845	28
29	118.700	2058.583	27.001	55.422	27.035	55.404	21.316	48.791	11.369	13.263	13.285	11.376	90.000	244354.640	2063	4355962	29
30	118.700	2080.973	27.711	55.185	27.749	55.185	22.027	48.554	11.369	13.263	13.285	11.376	90.000	247012.272	2076	4403338.000	30
31	118.700	2076.623	27.948	54.949	27.993	54.962	22.264	48.317	11.369	13.263	13.285	11.376	90.000	246495.959	2072	4394134	31
32	118.700	2072.299	27.948	54.949	27.990	54.950	22.264	48.317	11.369	13.263	13.285	11.376	90.000	245982.675	2064	4384984	32
33	118.700	2082.216	28.185	54.949	28.223	54.966	22.500	48.317	11.369	13.263	13.285	11.376	90.000	247159.806	2083	4405968	33
34	118.700	2084.942	28.422	54.949	28.465	54.958	22.737	48.317	11.369	13.263	13.285	11.376	90.000	247483.427	2076	4411737	34
35	118.700	2092.282	28.422	54.949	28.446	54.947	22.737	48.317	11.369	13.263	13.285	11.376	90.000	248354.663	2085	4427268	35
36	118.700	2075.446	27.711	55.659	27.755	55.662	22.027	49.027	11.369	13.263	13.285	11.376	90.000	246356.278	2080	4391644	36
37	118.700	2069.112	26.764	56.370	26.802	56.369	21.079	49.738	11.369	13.263	13.285	11.376	90.000	245604.416	2074	4378241	37
38	118.700	2063.003	26.527	56.606	26.583	56.599	20.843	49.975	11.369	13.263	13.285	11.376	90.000	244879.255	2063	4365314	38
39	118.700	2067.374	26.053	57.080	26.098	57.079	20.369	50.448	11.369	13.263	13.285	11.376	90.000	245398.148	2060	4374564	39
40	118.700	2057.244	25.579	57.554	25.612	57.566	19.895	50.922	11.369	13.263	13.285	11.376	90.000	244195.662	2053	4353128	40
41	118.700	2034.045	25.343	57.791	25.382	57.775	19.658	51.159	11.369	13.263	13.285	11.376	90.000	241441.936	2031	4304039	41
42	118.700	2035.107	25.106	58.028	25.150	58.029	19.421	51.396	11.369	13.263	13.285	11.376	90.000	241568.041	2028	4306287	42
43	118.700	2037.284	25.106	58.028	25.135	58.029	19.421	51.396	11.369	13.263	13.285	11.376	90.000	241826.366	2031	4310892	43
44	118.700	2047.147	25.106	58.028	25.129	58.042	19.421	51.396	11.369	13.263	13.285	11.376	90.000	242997.102	2049	4331762	44
45	118.700	2034.478	25.106	58.028	25.140	58.022	19.421	51.396	11.369	13.263	13.285	11.376	90.000	241493.320	2029	4304955	45
46	118.700	2050.998	25.106	58.028	25.141	58.020	19.421	51.396	11.369	13.263	13.285	11.376	90.000	243454.289	2051	4339912	46
47	118.700	2027.450	25.106	58.028	25.143	58.041	19.421	51.396	11.369	13.263	13.285	11.376	90.000	240659.108	2016	4290084	47
48	118.700	2062.363	25.106	58.028	25.127	58.060	19.421	51.396	11.369	13.263	13.285	11.376	90.000	244803.300	2059	4363960	48
49	118.700	2049.314	25.343	58.028	25.375	58.057	19.658	51.396	11.369	13.263	13.285	11.376	90.000	243254.417	2048	4336349	49
50	118.700	2041.615	25.343	58.028	25.353	58.053	19.658	51.396	11.369	13.263	13.285	11.376	90.000	242340.547	2037	4320058	50
51	118.700	2039.135	25.343	58.028	25.374	58.072	19.658	51.396	11.369	13.263	13.285	11.376	90.000	242046.152	2031	4314810	51
52	118.700	2033.914	25.343	58.028	25.385	58.066	19.658	51.396	11.369	13.263	13.285	11.376	90.000	241426.397	2031	4303762	52
53	118.700	2016.190	25.343	58.028	25.382	58.067	19.658	51.396	11.369	13.263	13.285	11.376	90.000	239322.551	2006	4266258	53
54	118.700	2012.700	25.343	58.028	25.358	58.099	19.658	51.396	11.369	13.263	13.285	11.376	90.000	238908.333	2008	4258874	54
55	118.700	2018.721	25.343	58.028	25.342	58.113	19.658	51.396	11.369	13.263	13.285	11.376	90.000	239623.004	2014	4271614	55
56	118.700	2012.052	25.343	58.028	25.342	58.122	19.658	51.396	11.369	13.263	13.285	11.376	90.000	238831.313	2008	4257501	56
57	118.700	2008.280	25.343	58.028	25.328	58.118	19.658	51.396	11.369	13.263	13.285	11.376	90.000	238383.606	2011	4249520	57
58	118.700	1993.005	25.343	58.028	25.336	58.089	19.658	51.396	11.369	13.263	13.285	11.376	90.000	236570.452	1987	4217198	58
59	118.700	2018.606	23.211	59.685	23.206	59.771	17.527	53.054	11.369	13.263	13.285	11.376	90.000	239609.316	2017	4271370	59
60	118.700	2019.817	21.790	61.107	21.807	61.170	16.106	54.475	11.369	13.263	13.285	11.376	90.000	239753.092	2017	4273933	60
61	118.700	2008.274	21.316	61.107	21.347	61.185	15.632	54.475	11.369	13.263	13.285	11.376	90.000	238382.876	1994	4249507	61
