## Supplementary Code 2 for "Engineering combinatorial and dynamic decoders using synthetic immediate-early genes": XY_24-V1-cell_3.txt

	Area	Mean	X	Y	XM	YM	BX	BY	Width	Height	Major	Minor	Angle	IntDen	Median	RawIntDen	Slice
1	173.899	2064.913	42.869	62.291	42.852	62.328	34.817	55.422	16.106	13.737	16.122	13.734	0	359087.212	2054	6401230.000	1
2	173.899	2100.163	42.869	62.291	42.852	62.346	34.817	55.422	16.106	13.737	16.122	13.734	0	365217.167	2093	6510505.000	2
3	173.899	2116.292	43.106	62.528	43.080	62.530	35.053	55.659	16.106	13.737	16.122	13.734	0	368021.941	2106	6560504.000	3
4	173.899	2128.862	43.343	62.765	43.301	62.782	35.290	55.896	16.106	13.737	16.122	13.734	0	370207.857	2132	6599471.000	4
5	173.899	2131.289	43.343	62.765	43.317	62.786	35.290	55.896	16.106	13.737	16.122	13.734	0	370629.984	2130	6606996.000	5
6	173.899	2142.145	43.343	63.238	43.325	63.268	35.290	56.370	16.106	13.737	16.122	13.734	0	372517.915	2137	6640651.000	6
7	173.899	2153.193	42.869	63.475	42.854	63.523	34.817	56.606	16.106	13.737	16.122	13.734	0	374439.055	2149	6674898.000	7
8	173.899	2144.684	42.632	64.422	42.630	64.459	34.580	57.554	16.106	13.737	16.122	13.734	0	372959.339	2135	6648520.000	8
9	173.899	2162.953	41.922	66.554	41.918	66.516	33.869	59.685	16.106	13.737	16.122	13.734	0	376136.314	2156	6705154.000	9
10	173.899	2174.178	41.922	66.554	41.932	66.537	33.869	59.685	16.106	13.737	16.122	13.734	0	378088.307	2172	6739951.000	10
11	173.899	2186.414	42.396	66.554	42.389	66.519	34.343	59.685	16.106	13.737	16.122	13.734	0	380216.107	2177	6777882.000	11
12	173.899	2184.296	42.632	66.554	42.625	66.542	34.580	59.685	16.106	13.737	16.122	13.734	0	379847.833	2179	6771317.000	12
13	173.899	2188.985	42.632	66.554	42.638	66.545	34.580	59.685	16.106	13.737	16.122	13.734	0	380663.197	2186	6785852.000	13
14	173.899	2209.046	42.869	66.554	42.886	66.562	34.817	59.685	16.106	13.737	16.122	13.734	0	384151.900	2205	6848043.000	14
15	173.899	2218.149	43.580	65.607	43.599	65.632	35.527	58.738	16.106	13.737	16.122	13.734	0	385734.946	2216	6876263.000	15
16	173.899	2210.406	44.764	65.370	44.747	65.392	36.711	58.501	16.106	13.737	16.122	13.734	0	384388.347	2206	6852258.000	16
17	173.899	2207.953	46.659	64.659	46.641	64.723	38.606	57.791	16.106	13.737	16.122	13.734	0	383961.789	2201	6844654.000	17
18	173.899	2205.071	46.659	64.186	46.633	64.233	38.606	57.317	16.106	13.737	16.122	13.734	0	383460.622	2200	6835720.000	18
19	173.899	2220.486	46.659	64.186	46.654	64.226	38.606	57.317	16.106	13.737	16.122	13.734	0	386141.366	2211	6883508.000	19
20	173.899	2230.313	47.133	64.186	47.100	64.239	39.080	57.317	16.106	13.737	16.122	13.734	0	387850.180	2230	6913970.000	20
21	173.899	2222.799	47.606	64.186	47.599	64.218	39.553	57.317	16.106	13.737	16.122	13.734	0	386543.522	2214	6890677.000	21
22	173.899	2235.061	47.606	64.186	47.622	64.238	39.553	57.317	16.106	13.737	16.122	13.734	0	388675.866	2231	6928689.000	22
23	173.899	2229.646	47.606	64.186	47.613	64.221	39.553	57.317	16.106	13.737	16.122	13.734	0	387734.229	2223	6911903.000	23
24	173.899	2230.964	47.606	64.186	47.615	64.216	39.553	57.317	16.106	13.737	16.122	13.734	0	387963.439	2225	6915989.000	24
25	173.899	2236.870	47.843	63.949	47.853	63.996	39.790	57.080	16.106	13.737	16.122	13.734	0	388990.456	2232	6934297.000	25
26	173.899	2240.228	48.080	63.949	48.123	63.990	40.027	57.080	16.106	13.737	16.122	13.734	0	389574.477	2230	6944708.000	26
27	173.899	2237.438	48.080	63.949	48.131	63.996	40.027	57.080	16.106	13.737	16.122	13.734	0	389089.242	2226	6936058.000	27
28	173.899	2246.319	48.317	63.949	48.374	63.998	40.264	57.080	16.106	13.737	16.122	13.734	0	390633.581	2244	6963588.000	28
29	173.899	2255.497	48.317	63.949	48.380	63.987	40.264	57.080	16.106	13.737	16.122	13.734	0	392229.698	2246	6992041.000	29
30	173.899	2249.658	48.317	64.186	48.401	64.216	40.264	57.317	16.106	13.737	16.122	13.734	0	391214.293	2244	6973940.000	30
31	173.899	2246.307	48.317	64.659	48.383	64.695	40.264	57.791	16.106	13.737	16.122	13.734	0	390631.506	2239	6963551.000	31
32	173.899	2246.802	48.317	64.896	48.383	64.957	40.264	58.028	16.106	13.737	16.122	13.734	0	390717.670	2240	6965087.000	32
33	173.899	2266.368	48.317	65.133	48.405	65.172	40.264	58.264	16.106	13.737	16.122	13.734	0	394120.097	2260	7025740.000	33
34	173.899	2275.086	48.317	65.133	48.415	65.182	40.264	58.264	16.106	13.737	16.122	13.734	0	395636.276	2261	7052768.000	34
35	173.899	2267.382	48.080	65.133	48.192	65.169	40.027	58.264	16.106	13.737	16.122	13.734	0	394296.521	2258	7028885.000	35
36	173.899	2277.359	47.843	65.844	47.922	65.877	39.790	58.975	16.106	13.737	16.122	13.734	0	396031.476	2272	7059813.000	36
37	173.899	2266.095	47.606	66.554	47.688	66.576	39.553	59.685	16.106	13.737	16.122	13.734	0	394072.639	2255	7024894.000	37
38	173.899	2275.823	47.606	66.554	47.659	66.580	39.553	59.685	16.106	13.737	16.122	13.734	0	395764.344	2275	7055051.000	38
39	173.899	2281.669	47.606	66.554	47.708	66.562	39.553	59.685	16.106	13.737	16.122	13.734	0	396780.927	2276	7073173.000	39
40	173.899	2276.899	47.606	66.554	47.718	66.573	39.553	59.685	16.106	13.737	16.122	13.734	0	395951.538	2270	7058388.000	40
41	173.899	2276.492	47.606	66.554	47.700	66.549	39.553	59.685	16.106	13.737	16.122	13.734	0	395880.688	2271	7057125.000	41
42	173.899	2270.559	47.606	66.554	47.694	66.493	39.553	59.685	16.106	13.737	16.122	13.734	0	394849.016	2264	7038734.000	42
43	173.899	2252.555	47.133	66.791	47.222	66.737	39.080	59.922	16.106	13.737	16.122	13.734	0	391718.153	2250	6982922.000	43
44	173.899	2260.570	46.896	66.791	47.019	66.757	38.843	59.922	16.106	13.737	16.122	13.734	0	393111.873	2252	7007767.000	44
45	173.899	2253.434	46.422	66.791	46.546	66.778	38.369	59.922	16.106	13.737	16.122	13.734	0	391870.848	2245	6985644.000	45
46	173.899	2249.025	46.185	66.791	46.285	66.768	38.132	59.922	16.106	13.737	16.122	13.734	0	391104.288	2240	6971979.000	46
47	173.899	2251.917	45.948	66.791	46.036	66.765	37.896	59.922	16.106	13.737	16.122	13.734	0	391607.194	2244	6980944.000	47
48	173.899	2241.311	44.290	66.791	44.436	66.762	36.238	59.922	16.106	13.737	16.122	13.734	0	389762.682	2239	6948063.000	48
49	173.899	2235.609	43.580	66.791	43.760	66.775	35.527	59.922	16.106	13.737	16.122	13.734	0	388771.230	2231	6930389.000	49
50	173.899	2236.005	43.580	66.791	43.756	66.770	35.527	59.922	16.106	13.737	16.122	13.734	0	388839.949	2225	6931614.000	50
51	173.899	2231.735	43.580	66.791	43.748	66.774	35.527	59.922	16.106	13.737	16.122	13.734	0	388097.566	2225	6918380.000	51
52	173.899	2226.174	43.580	66.791	43.754	66.769	35.527	59.922	16.106	13.737	16.122	13.734	0	387130.405	2218	6901139.000	52
53	173.899	2219.711	43.106	66.791	43.250	66.782	35.053	59.922	16.106	13.737	16.122	13.734	0	386006.566	2211	6881105.000	53
54	173.899	2222.440	42.869	66.791	43.027	66.781	34.817	59.922	16.106	13.737	16.122	13.734	0	386481.143	2210	6889565.000	54
55	173.899	2215.119	42.869	66.791	43.056	66.792	34.817	59.922	16.106	13.737	16.122	13.734	0	385207.975	2212	6866869.000	55
56	173.899	2187.908	42.869	67.028	43.079	67.030	34.817	60.159	16.106	13.737	16.122	13.734	0	380475.946	2184	6782514.000	56
57	173.899	2197.862	42.869	67.501	43.109	67.495	34.817	60.633	16.106	13.737	16.122	13.734	0	382206.919	2195	6813371.000	57
58	173.899	2204.244	42.869	67.975	43.136	67.960	34.817	61.107	16.106	13.737	16.122	13.734	0	383316.734	2196	6833155.000	58
59	173.899	2198.192	42.869	67.975	43.123	67.954	34.817	61.107	16.106	13.737	16.122	13.734	0	382264.362	2195	6814395.000	59
60	173.899	2193.215	42.869	67.975	43.114	67.963	34.817	61.107	16.106	13.737	16.122	13.734	0	381398.960	2192	6798968.000	60
61	173.899	2190.765	42.869	67.975	43.102	67.964	34.817	61.107	16.106	13.737	16.122	13.734	0	380972.906	2185	6791373.000	61
