## Supplementary Code 2 for "Engineering combinatorial and dynamic decoders using synthetic immediate-early genes": XY_24-V1-cell_4.txt

	Area	Mean	X	Y	XM	YM	BX	BY	Width	Height	Major	Minor	Angle	IntDen	Median	RawIntDen	Slice
1	172.217	2273.695	53.883	76.975	53.853	76.951	46.422	69.633	14.921	14.685	14.934	14.683	0	391567.870	2277	6980243.000	1
2	172.217	2303.408	53.883	76.975	53.832	76.969	46.422	69.633	14.921	14.685	14.934	14.683	0	396684.945	2309	7071462.000	2
3	172.217	2320.926	53.883	76.975	53.834	76.963	46.422	69.633	14.921	14.685	14.934	14.683	0	399701.876	2321	7125243.000	3
4	172.217	2324.710	53.883	76.975	53.868	77.011	46.422	69.633	14.921	14.685	14.934	14.683	0	400353.551	2328	7136860.000	4
5	172.217	2315.457	53.883	76.975	53.868	77.014	46.422	69.633	14.921	14.685	14.934	14.683	0	398760.015	2315	7108453.000	5
6	172.217	2304.405	54.120	76.975	54.141	77.028	46.659	69.633	14.921	14.685	14.934	14.683	0	396856.713	2304	7074524.000	6
7	172.217	2303.548	54.356	77.212	54.400	77.292	46.896	69.870	14.921	14.685	14.934	14.683	0	396709.067	2307	7071892.000	7
8	172.217	2244.418	54.356	77.449	54.461	77.556	46.896	70.107	14.921	14.685	14.934	14.683	0	386525.908	2259	6890363.000	8
9	172.217	2231.866	54.830	77.686	54.972	77.777	47.369	70.344	14.921	14.685	14.934	14.683	0	384364.338	2244	6851830.000	9
10	172.217	2232.347	55.067	77.923	55.204	78.046	47.606	70.580	14.921	14.685	14.934	14.683	0	384447.024	2257	6853304.000	10
11	172.217	2291.623	56.014	78.396	56.063	78.440	48.554	71.054	14.921	14.685	14.934	14.683	0	394655.427	2287	7035283.000	11
12	172.217	2299.200	57.672	79.818	57.688	79.833	50.212	72.475	14.921	14.685	14.934	14.683	0	395960.346	2297	7058545.000	12
13	172.217	2301.666	57.672	79.818	57.690	79.809	50.212	72.475	14.921	14.685	14.934	14.683	0	396384.997	2298	7066115.000	13
14	172.217	2323.146	57.672	80.054	57.683	80.054	50.212	72.712	14.921	14.685	14.934	14.683	0	400084.119	2322	7132057.000	14
15	172.217	2331.668	58.146	80.054	58.171	80.099	50.685	72.712	14.921	14.685	14.934	14.683	0	401551.830	2334	7158221.000	15
16	172.217	2302.431	58.146	80.054	58.209	80.103	50.685	72.712	14.921	14.685	14.934	14.683	0	396516.656	2305	7068462.000	16
17	172.217	2321.887	58.383	80.291	58.432	80.328	50.922	72.949	14.921	14.685	14.934	14.683	0	399867.417	2322	7128194.000	17
18	172.217	2327.138	58.857	80.765	58.894	80.754	51.396	73.423	14.921	14.685	14.934	14.683	0	400771.751	2328	7144315.000	18
19	172.217	2322.005	61.936	84.081	61.927	83.998	54.475	76.738	14.921	14.685	14.934	14.683	0	399887.612	2311	7128554.000	19
20	172.217	2312.662	61.936	84.081	61.904	84.018	54.475	76.738	14.921	14.685	14.934	14.683	0	398278.650	2308	7099872.000	20
21	172.217	2337.255	61.462	83.844	61.447	83.785	54.001	76.502	14.921	14.685	14.934	14.683	0	402513.999	2327	7175373.000	21
22	172.217	2348.209	61.225	82.897	61.194	82.873	53.764	75.554	14.921	14.685	14.934	14.683	0	404400.471	2346	7209002.000	22
23	172.217	2375.069	61.225	82.423	61.218	82.428	53.764	75.081	14.921	14.685	14.934	14.683	0	409026.140	2377	7291461.000	23
24	172.217	2373.595	61.462	81.712	61.492	81.739	54.001	74.370	14.921	14.685	14.934	14.683	0	408772.359	2368	7286937.000	24
25	172.217	2368.493	61.699	81.712	61.739	81.756	54.238	74.370	14.921	14.685	14.934	14.683	0	407893.662	2373	7271273.000	25
26	172.217	2367.520	61.936	81.712	61.989	81.745	54.475	74.370	14.921	14.685	14.934	14.683	0	407726.046	2365	7268285.000	26
27	172.217	2370.575	62.172	81.712	62.213	81.766	54.712	74.370	14.921	14.685	14.934	14.683	0	408252.176	2374	7277664.000	27
28	172.217	2349.614	62.409	81.712	62.450	81.766	54.949	74.370	14.921	14.685	14.934	14.683	0	404642.472	2348	7213316.000	28
29	172.217	2361.507	62.646	81.475	62.709	81.508	55.185	74.133	14.921	14.685	14.934	14.683	0	406690.559	2358	7249826.000	29
30	172.217	2358.241	62.646	81.239	62.727	81.258	55.185	73.896	14.921	14.685	14.934	14.683	0	406128.134	2355	7239800.000	30
31	172.217	2354.414	62.646	81.475	62.697	81.487	55.185	74.133	14.921	14.685	14.934	14.683	0	405469.055	2349	7228051.000	31
32	172.217	2380.398	62.646	82.423	62.615	82.374	55.185	75.081	14.921	14.685	14.934	14.683	0	409943.937	2377	7307822.000	32
33	172.217	2352.249	62.172	82.897	62.135	82.848	54.712	75.554	14.921	14.685	14.934	14.683	0	405096.125	2344	7221403.000	33
34	172.217	2351.577	61.699	82.897	61.677	82.844	54.238	75.554	14.921	14.685	14.934	14.683	0	404980.454	2350	7219341.000	34
35	172.217	2356.341	60.988	82.423	60.966	82.373	53.527	75.081	14.921	14.685	14.934	14.683	0	405800.979	2352	7233968.000	35
36	172.217	2350.389	60.751	82.186	60.704	82.114	53.291	74.844	14.921	14.685	14.934	14.683	0	404775.813	2349	7215693.000	36
37	172.217	2361.937	60.514	81.712	60.475	81.652	53.054	74.370	14.921	14.685	14.934	14.683	0	406764.606	2361	7251146.000	37
38	172.217	2380.989	60.278	81.002	60.261	80.960	52.817	73.659	14.921	14.685	14.934	14.683	0	410045.640	2371	7309635.000	38
39	172.217	2389.463	59.804	81.002	59.802	80.956	52.343	73.659	14.921	14.685	14.934	14.683	0	411505.049	2384	7335651.000	39
40	172.217	2377.285	59.330	81.002	59.295	80.953	51.870	73.659	14.921	14.685	14.934	14.683	0	409407.878	2378	7298266.000	40
41	172.217	2359.011	59.093	81.239	59.055	81.178	51.633	73.896	14.921	14.685	14.934	14.683	0	406260.803	2358	7242165.000	41
42	172.217	2361.736	58.857	81.475	58.811	81.421	51.396	74.133	14.921	14.685	14.934	14.683	0	406729.938	2359	7250528.000	42
43	172.217	2356.020	58.620	81.475	58.582	81.436	51.159	74.133	14.921	14.685	14.934	14.683	0	405745.555	2352	7232980.000	43
44	172.217	2348.511	58.146	81.475	58.102	81.402	50.685	74.133	14.921	14.685	14.934	14.683	0	404452.529	2344	7209930.000	44
45	172.217	2349.442	57.672	81.239	57.620	81.185	50.212	73.896	14.921	14.685	14.934	14.683	0	404612.853	2351	7212788.000	45
46	172.217	2351.332	57.199	81.002	57.154	80.941	49.738	73.659	14.921	14.685	14.934	14.683	0	404938.269	2350	7218589.000	46
47	172.217	2346.728	56.251	81.002	56.226	80.961	48.791	73.659	14.921	14.685	14.934	14.683	0	404145.456	2350	7204456.000	47
48	172.217	2378.086	55.541	81.002	55.543	80.951	48.080	73.659	14.921	14.685	14.934	14.683	0	409545.707	2376	7300723.000	48
49	172.217	2380.581	55.067	81.002	55.073	80.956	47.606	73.659	14.921	14.685	14.934	14.683	0	409975.463	2382	7308384.000	49
50	172.217	2360.012	54.593	81.002	54.563	80.954	47.133	73.659	14.921	14.685	14.934	14.683	0	406433.131	2363	7245237.000	50
51	172.217	2367.021	54.593	80.765	54.572	80.712	47.133	73.423	14.921	14.685	14.934	14.683	0	407640.106	2372	7266753.000	51
52	172.217	2365.271	54.593	80.291	54.575	80.231	47.133	72.949	14.921	14.685	14.934	14.683	0	407338.867	2376	7261383.000	52
53	172.217	2349.136	54.356	80.054	54.354	79.991	46.896	72.712	14.921	14.685	14.934	14.683	0	404560.066	2354	7211847.000	53
54	172.217	2371.356	53.646	79.818	53.648	79.759	46.185	72.475	14.921	14.685	14.934	14.683	0	408386.751	2373	7280063.000	54
55	172.217	2351.719	53.172	79.818	53.216	79.754	45.712	72.475	14.921	14.685	14.934	14.683	0	405004.968	2361	7219778.000	55
56	172.217	2344.354	52.935	79.818	52.932	79.757	45.475	72.475	14.921	14.685	14.934	14.683	0	403736.512	2343	7197166.000	56
57	172.217	2361.877	52.462	79.818	52.486	79.754	45.001	72.475	14.921	14.685	14.934	14.683	0	406754.228	2362	7250961.000	57
58	172.217	2356.178	52.462	79.818	52.489	79.766	45.001	72.475	14.921	14.685	14.934	14.683	0	405772.762	2362	7233465.000	58
59	172.217	2341.963	52.462	80.054	52.496	80.044	45.001	72.712	14.921	14.685	14.934	14.683	0	403324.763	2343	7189826.000	59
60	172.217	2325.987	52.225	80.054	52.301	80.029	44.764	72.712	14.921	14.685	14.934	14.683	0	400573.449	2332	7140780.000	60
61	172.217	2338.785	51.988	80.054	52.105	80.032	44.527	72.712	14.921	14.685	14.934	14.683	0	402777.484	2348	7180070.000	61
