## Supplementary Code 2 for "Engineering combinatorial and dynamic decoders using synthetic immediate-early genes": XY_24-V1-cell_5.txt

	Area	Mean	X	Y	XM	YM	BX	BY	Width	Height	Major	Minor	Angle	IntDen	Median	RawIntDen	Slice
1	203.518	2213.288	99.002	94.265	99.036	94.292	93.318	82.897	11.369	22.737	22.736	11.397	90.000	450444.894	2232	8029808.000	1
2	203.518	2239.579	99.002	94.265	99.032	94.239	93.318	82.897	11.369	22.737	22.736	11.397	90.000	455795.555	2255	8125191.000	2
3	203.518	2253.259	99.002	94.265	99.041	94.234	93.318	82.897	11.369	22.737	22.736	11.397	90.000	458579.741	2272	8174823.000	3
4	203.518	2250.335	99.002	94.502	99.034	94.457	93.318	83.133	11.369	22.737	22.736	11.397	90.000	457984.669	2272	8164215.000	4
5	203.518	2258.908	99.002	94.502	99.034	94.451	93.318	83.133	11.369	22.737	22.736	11.397	90.000	459729.553	2276	8195320.000	5
6	203.518	2278.945	99.002	94.976	99.034	94.970	93.318	83.607	11.369	22.737	22.736	11.397	90.000	463807.327	2292	8268012.000	6
7	203.518	2289.660	99.002	95.449	99.033	95.408	93.318	84.081	11.369	22.737	22.736	11.397	90.000	465987.970	2302	8306885.000	7
8	203.518	2278.560	99.002	95.449	99.037	95.418	93.318	84.081	11.369	22.737	22.736	11.397	90.000	463729.016	2290	8266616.000	8
9	203.518	2284.961	98.765	95.213	98.796	95.180	93.081	83.844	11.369	22.737	22.736	11.397	90.000	465031.747	2298	8289839.000	9
10	203.518	2297.495	98.765	95.213	98.793	95.142	93.081	83.844	11.369	22.737	22.736	11.397	90.000	467582.572	2310	8335311.000	10
11	203.518	2313.838	98.765	95.213	98.790	95.164	93.081	83.844	11.369	22.737	22.736	11.397	90.000	470908.819	2331	8394606.000	11
12	203.518	2322.463	98.765	95.213	98.789	95.139	93.081	83.844	11.369	22.737	22.736	11.397	90.000	472664.082	2334	8425896.000	12
13	203.518	2333.160	98.765	95.213	98.783	95.128	93.081	83.844	11.369	22.737	22.736	11.397	90.000	474841.079	2344	8464704.000	13
14	203.518	2352.512	98.292	95.213	98.313	95.129	92.607	83.844	11.369	22.737	22.736	11.397	90.000	478779.677	2371	8534915.000	14
15	203.518	2369.188	98.292	95.213	98.313	95.156	92.607	83.844	11.369	22.737	22.736	11.397	90.000	482173.465	2387	8595414.000	15
16	203.518	2343.716	98.292	95.213	98.317	95.129	92.607	83.844	11.369	22.737	22.736	11.397	90.000	476989.522	2354	8503003.000	16
17	203.518	2369.016	98.055	95.213	98.081	95.136	92.370	83.844	11.369	22.737	22.736	11.397	90.000	482138.460	2382	8594790.000	17
18	203.518	2351.250	97.818	95.449	97.835	95.384	92.134	84.081	11.369	22.737	22.736	11.397	90.000	478522.698	2361	8530334.000	18
19	203.518	2355.086	97.581	95.686	97.607	95.619	91.897	84.318	11.369	22.737	22.736	11.397	90.000	479303.451	2367	8544252.000	19
20	203.518	2349.872	97.581	95.923	97.603	95.886	91.897	84.554	11.369	22.737	22.736	11.397	90.000	478242.327	2367	8525336.000	20
21	203.518	2355.637	97.344	95.923	97.346	95.884	91.660	84.554	11.369	22.737	22.736	11.397	90.000	479415.588	2364	8546251.000	21
22	203.518	2346.130	97.344	96.160	97.369	96.135	91.660	84.791	11.369	22.737	22.736	11.397	90.000	477480.760	2354	8511760.000	22
23	203.518	2351.824	97.344	96.160	97.357	96.128	91.660	84.791	11.369	22.737	22.736	11.397	90.000	478639.660	2361	8532419.000	23
24	203.518	2355.678	97.344	96.160	97.373	96.124	91.660	84.791	11.369	22.737	22.736	11.397	90.000	479423.834	2369	8546398.000	24
25	203.518	2356.955	97.344	96.160	97.367	96.131	91.660	84.791	11.369	22.737	22.736	11.397	90.000	479683.786	2372	8551032.000	25
26	203.518	2358.555	97.344	96.160	97.376	96.116	91.660	84.791	11.369	22.737	22.736	11.397	90.000	480009.482	2371	8556838.000	26
27	203.518	2362.364	97.344	96.160	97.379	96.093	91.660	84.791	11.369	22.737	22.736	11.397	90.000	480784.737	2370	8570658.000	27
28	203.518	2356.205	97.344	96.160	97.384	96.087	91.660	84.791	11.369	22.737	22.736	11.397	90.000	479531.203	2365	8548312.000	28
29	203.518	2361.321	97.344	96.397	97.377	96.335	91.660	85.028	11.369	22.737	22.736	11.397	90.000	480572.412	2369	8566873.000	29
30	203.518	2358.814	97.344	97.107	97.367	97.105	91.660	85.739	11.369	22.737	22.736	11.397	90.000	480062.157	2369	8557777.000	30
31	203.518	2340.182	97.344	97.818	97.356	97.839	91.660	86.449	11.369	22.737	22.736	11.397	90.000	476270.252	2356	8490181.000	31
32	203.518	2353.284	97.344	98.055	97.350	98.079	91.660	86.686	11.369	22.737	22.736	11.397	90.000	478936.747	2364	8537715.000	32
33	203.518	2374.620	97.818	97.818	97.821	97.819	92.134	86.449	11.369	22.737	22.736	11.397	90.000	483278.904	2376	8615120.000	33
34	203.518	2375.724	98.528	97.818	98.555	97.800	92.844	86.449	11.369	22.737	22.736	11.397	90.000	483503.627	2382	8619126.000	34
35	203.518	2392.450	98.765	97.818	98.802	97.791	93.081	86.449	11.369	22.737	22.736	11.397	90.000	486907.681	2400	8679808.000	35
36	203.518	2396.533	98.765	97.818	98.804	97.831	93.081	86.449	11.369	22.737	22.736	11.397	90.000	487738.584	2407	8694620.000	36
37	203.518	2396.287	98.765	97.818	98.799	97.807	93.081	86.449	11.369	22.737	22.736	11.397	90.000	487688.658	2410	8693730.000	37
38	203.518	2403.848	98.765	97.818	98.789	97.807	93.081	86.449	11.369	22.737	22.736	11.397	90.000	489227.387	2404	8721160.000	38
39	203.518	2388.181	98.765	97.818	98.774	97.808	93.081	86.449	11.369	22.737	22.736	11.397	90.000	486038.857	2399	8664320.000	39
40	203.518	2379.952	98.528	97.581	98.549	97.571	92.844	86.212	11.369	22.737	22.736	11.397	90.000	484364.205	2394	8634467.000	40
41	203.518	2374.495	98.292	97.107	98.293	97.072	92.607	85.739	11.369	22.737	22.736	11.397	90.000	483253.549	2388	8614668.000	41
42	203.518	2369.154	98.292	96.871	98.276	96.777	92.607	85.502	11.369	22.737	22.736	11.397	90.000	482166.509	2380	8595290.000	42
43	203.518	2360.671	98.292	96.871	98.266	96.746	92.607	85.502	11.369	22.737	22.736	11.397	90.000	480440.024	2374	8564513.000	43
44	203.518	2376.446	97.581	96.634	97.581	96.567	91.897	85.265	11.369	22.737	22.736	11.397	90.000	483650.656	2386	8621747.000	44
45	203.518	2386.072	96.871	96.160	96.913	96.156	91.186	84.791	11.369	22.737	22.736	11.397	90.000	485609.606	2397	8656668.000	45
46	203.518	2389.736	96.634	95.686	96.652	95.627	90.949	84.318	11.369	22.737	22.736	11.397	90.000	486355.354	2401	8669962.000	46
47	203.518	2377.617	96.397	95.449	96.430	95.378	90.712	84.081	11.369	22.737	22.736	11.397	90.000	483889.011	2391	8625996.000	47
48	203.518	2392.458	96.160	95.449	96.173	95.384	90.476	84.081	11.369	22.737	22.736	11.397	90.000	486909.420	2406	8679839.000	48
49	203.518	2378.871	95.449	95.213	95.489	95.137	89.765	83.844	11.369	22.737	22.736	11.397	90.000	484144.194	2395	8630545.000	49
50	203.518	2362.369	94.739	95.213	94.779	95.152	89.055	83.844	11.369	22.737	22.736	11.397	90.000	480785.747	2382	8570676.000	50
51	203.518	2361.644	94.028	95.213	94.068	95.130	88.344	83.844	11.369	22.737	22.736	11.397	90.000	480638.101	2381	8568044.000	51
52	203.518	2376.987	93.791	95.213	93.824	95.136	88.107	83.844	11.369	22.737	22.736	11.397	90.000	483760.774	2397	8623710.000	52
53	203.518	2358.916	93.555	95.449	93.591	95.379	87.870	84.081	11.369	22.737	22.736	11.397	90.000	480082.913	2369	8558147.000	53
54	203.518	2358.938	93.318	95.686	93.348	95.629	87.633	84.318	11.369	22.737	22.736	11.397	90.000	480087.457	2372	8558228.000	54
55	203.518	2357.515	93.318	96.160	93.341	96.104	87.633	84.791	11.369	22.737	22.736	11.397	90.000	479797.718	2372	8553063.000	55
56	203.518	2359.311	93.555	96.397	93.576	96.327	87.870	85.028	11.369	22.737	22.736	11.397	90.000	480163.243	2364	8559579.000	56
57	203.518	2368.273	93.555	96.397	93.562	96.333	87.870	85.028	11.369	22.737	22.736	11.397	90.000	481987.224	2371	8592094.000	57
58	203.518	2365.491	93.555	96.397	93.581	96.346	87.870	85.028	11.369	22.737	22.736	11.397	90.000	481421.097	2378	8582002.000	58
59	203.518	2370.200	93.555	96.397	93.572	96.291	87.870	85.028	11.369	22.737	22.736	11.397	90.000	482379.395	2376	8599085.000	59
60	203.518	2376.189	93.555	96.397	93.576	96.314	87.870	85.028	11.369	22.737	22.736	11.397	90.000	483598.374	2383	8620815.000	60
61	203.518	2363.557	93.555	96.397	93.572	96.319	87.870	85.028	11.369	22.737	22.736	11.397	90.000	481027.411	2367	8574984.000	61
