## Supplementary Code 2 for "Engineering combinatorial and dynamic decoders using synthetic immediate-early genes": XY_24-V1-cell_6.txt

	Area	Mean	X	Y	XM	YM	BX	BY	Width	Height	Major	Minor	Angle	IntDen	Median	RawIntDen	Slice
1	139.456	2734.254	99.594	48.317	99.727	48.372	93.555	40.975	12.079	14.685	14.696	12.082	90.000	381308.476	2773	6797355.000	1
2	139.456	2744.891	99.594	48.317	99.713	48.372	93.555	40.975	12.079	14.685	14.696	12.082	90.000	382791.894	2768	6823799.000	2
3	139.456	2759.272	99.594	48.317	99.698	48.377	93.555	40.975	12.079	14.685	14.696	12.082	90.000	384797.347	2794	6859549.000	3
4	139.456	2753.862	99.594	48.554	99.697	48.619	93.555	41.211	12.079	14.685	14.696	12.082	90.000	384043.017	2762	6846102.000	4
5	139.456	2688.532	98.884	48.554	99.012	48.580	92.844	41.211	12.079	14.685	14.696	12.082	90.000	374932.256	2710	6683690.000	5
6	139.456	2665.243	98.647	48.554	98.762	48.599	92.607	41.211	12.079	14.685	14.696	12.082	90.000	371684.432	2667	6625793.000	6
7	139.456	2676.165	98.647	49.027	98.765	49.105	92.607	41.685	12.079	14.685	14.696	12.082	90.000	373207.566	2689	6652945.000	7
8	139.456	2677.091	98.647	49.501	98.766	49.554	92.607	42.159	12.079	14.685	14.696	12.082	90.000	373336.813	2687	6655249.000	8
9	139.456	2714.138	98.647	49.738	98.796	49.814	92.607	42.396	12.079	14.685	14.696	12.082	90.000	378503.141	2722	6747346.000	9
10	139.456	2734.312	98.647	50.212	98.773	50.251	92.607	42.869	12.079	14.685	14.696	12.082	90.000	381316.610	2757	6797500.000	10
11	139.456	2717.751	98.410	50.448	98.558	50.507	92.370	43.106	12.079	14.685	14.696	12.082	90.000	379007.001	2729	6756328.000	11
12	139.456	2714.727	98.410	50.685	98.549	50.747	92.370	43.343	12.079	14.685	14.696	12.082	90.000	378585.323	2710	6748811.000	12
13	139.456	2724.469	98.410	50.685	98.524	50.741	92.370	43.343	12.079	14.685	14.696	12.082	90.000	379943.926	2711	6773030.000	13
14	139.456	2761.889	98.410	50.685	98.531	50.718	92.370	43.343	12.079	14.685	14.696	12.082	90.000	385162.312	2780	6866055.000	14
15	139.456	2796.280	98.410	50.685	98.509	50.708	92.370	43.343	12.079	14.685	14.696	12.082	90.000	389958.403	2806	6951552.000	15
16	139.456	2758.889	98.410	50.685	98.516	50.699	92.370	43.343	12.079	14.685	14.696	12.082	90.000	384744.000	2767	6858598.000	16
17	139.456	2757.354	98.410	50.685	98.533	50.657	92.370	43.343	12.079	14.685	14.696	12.082	90.000	384529.879	2766	6854781.000	17
18	139.456	2727.846	98.410	50.685	98.545	50.674	92.370	43.343	12.079	14.685	14.696	12.082	90.000	380414.801	2746	6781424.000	18
19	139.456	2757.108	98.410	51.159	98.530	51.166	92.370	43.817	12.079	14.685	14.696	12.082	90.000	384495.660	2772	6854171.000	19
20	139.456	2771.909	98.410	51.633	98.526	51.659	92.370	44.290	12.079	14.685	14.696	12.082	90.000	386559.734	2790	6890966.000	20
21	139.456	2762.841	98.410	51.870	98.516	51.875	92.370	44.527	12.079	14.685	14.696	12.082	90.000	385295.093	2788	6868422.000	21
22	139.456	2783.979	98.410	52.106	98.520	52.090	92.370	44.764	12.079	14.685	14.696	12.082	90.000	388243.025	2804	6920973.000	22
23	139.456	2823.376	98.410	52.343	98.501	52.321	92.370	45.001	12.079	14.685	14.696	12.082	90.000	393737.069	2851	7018912.000	23
24	139.456	2793.257	98.410	52.343	98.497	52.332	92.370	45.001	12.079	14.685	14.696	12.082	90.000	389536.781	2827	6944036.000	24
25	139.456	2791.752	98.410	52.343	98.498	52.308	92.370	45.001	12.079	14.685	14.696	12.082	90.000	389326.979	2817	6940296.000	25
26	139.456	2807.259	98.410	52.106	98.527	52.062	92.370	44.764	12.079	14.685	14.696	12.082	90.000	391489.503	2842	6978846.000	26
27	139.456	2814.149	97.936	51.870	98.070	51.821	91.897	44.527	12.079	14.685	14.696	12.082	90.000	392450.326	2847	6995974.000	27
28	139.456	2822.119	97.699	51.870	97.819	51.821	91.660	44.527	12.079	14.685	14.696	12.082	90.000	393561.823	2857	7015788.000	28
29	139.456	2794.977	97.463	51.633	97.568	51.564	91.423	44.290	12.079	14.685	14.696	12.082	90.000	389776.706	2825	6948313.000	29
30	139.456	2804.530	96.752	51.870	96.860	51.810	90.712	44.527	12.079	14.685	14.696	12.082	90.000	391108.944	2824	6972062.000	30
31	139.456	2804.040	95.805	52.106	95.926	52.047	89.765	44.764	12.079	14.685	14.696	12.082	90.000	391040.618	2832	6970844.000	31
32	139.456	2783.291	95.331	52.106	95.426	52.055	89.291	44.764	12.079	14.685	14.696	12.082	90.000	388146.987	2811	6919261.000	32
33	139.456	2781.262	94.857	52.580	94.939	52.567	88.818	45.238	12.079	14.685	14.696	12.082	90.000	387864.036	2798	6914217.000	33
34	139.456	2724.089	94.384	52.817	94.355	52.794	88.344	45.475	12.079	14.685	14.696	12.082	90.000	379890.915	2728	6772085.000	34
35	139.456	2632.366	93.673	53.054	93.580	53.058	87.633	45.712	12.079	14.685	14.696	12.082	90.000	367099.601	2620	6544062.000	35
36	139.456	2433.676	92.963	53.527	92.680	53.541	86.923	46.185	12.079	14.685	14.696	12.082	90.000	339391.080	2412	6050119.000	36
37	139.456	2857.858	84.673	58.738	84.692	58.846	78.633	51.396	12.079	14.685	14.696	12.082	90.000	398545.894	2868	7104636.000	37
38	139.456	2853.252	84.436	58.975	84.488	59.055	78.396	51.633	12.079	14.685	14.696	12.082	90.000	397903.476	2877	7093184.000	38
39	139.456	2844.946	84.436	58.738	84.452	58.823	78.396	51.396	12.079	14.685	14.696	12.082	90.000	396745.137	2867	7072535.000	39
40	139.456	2808.340	84.436	58.264	84.446	58.327	78.396	50.922	12.079	14.685	14.696	12.082	90.000	391640.235	2827	6981533.000	40
41	139.456	2756.055	84.436	58.264	84.359	58.323	78.396	50.922	12.079	14.685	14.696	12.082	90.000	384348.799	2772	6851553.000	41
42	139.456	2769.291	83.489	58.738	83.417	58.799	77.449	51.396	12.079	14.685	14.696	12.082	90.000	386194.658	2785	6884458.000	42
43	139.456	2790.971	82.068	58.975	82.021	59.011	76.028	51.633	12.079	14.685	14.696	12.082	90.000	389218.040	2804	6938354.000	43
44	139.456	2804.484	81.120	58.975	81.091	58.998	75.081	51.633	12.079	14.685	14.696	12.082	90.000	391102.549	2814	6971948.000	44
45	139.456	2806.730	79.936	58.738	79.993	58.765	73.896	51.396	12.079	14.685	14.696	12.082	90.000	391415.680	2841	6977530.000	45
46	139.456	2804.020	78.278	57.554	78.361	57.543	72.238	50.212	12.079	14.685	14.696	12.082	90.000	391037.757	2831	6970793.000	46
47	139.456	2797.768	77.804	57.317	77.889	57.296	71.765	49.975	12.079	14.685	14.696	12.082	90.000	390165.960	2824	6955252.000	47
48	139.456	2829.311	77.331	57.080	77.412	57.075	71.291	49.738	12.079	14.685	14.696	12.082	90.000	394564.718	2855	7033666.000	48
49	139.456	2823.982	75.910	56.843	75.959	56.789	69.870	49.501	12.079	14.685	14.696	12.082	90.000	393821.607	2836	7020419.000	49
50	139.456	2826.077	75.436	56.606	75.448	56.568	69.396	49.264	12.079	14.685	14.696	12.082	90.000	394113.758	2838	7025627.000	50
51	139.456	2833.131	75.199	56.606	75.188	56.543	69.159	49.264	12.079	14.685	14.696	12.082	90.000	395097.468	2837	7043163.000	51
52	139.456	2837.261	74.488	56.370	74.494	56.279	68.449	49.027	12.079	14.685	14.696	12.082	90.000	395673.412	2856	7053430.000	52
53	139.456	2797.836	74.015	56.370	74.035	56.293	67.975	49.027	12.079	14.685	14.696	12.082	90.000	390175.440	2811	6955421.000	53
54	139.456	2816.332	74.015	56.370	74.043	56.287	67.975	49.027	12.079	14.685	14.696	12.082	90.000	392754.818	2824	7001402.000	54
55	139.456	2810.640	74.015	56.370	74.047	56.303	67.975	49.027	12.079	14.685	14.696	12.082	90.000	391960.995	2818	6987251.000	55
56	139.456	2790.319	74.015	56.370	74.060	56.291	67.975	49.027	12.079	14.685	14.696	12.082	90.000	389127.051	2802	6936732.000	56
57	139.456	2775.102	74.015	56.370	74.058	56.269	67.975	49.027	12.079	14.685	14.696	12.082	90.000	387004.973	2790	6898903.000	57
58	139.456	2772.715	74.015	56.370	74.044	56.242	67.975	49.027	12.079	14.685	14.696	12.082	90.000	386672.096	2787	6892969.000	58
59	139.456	2797.700	74.962	56.843	74.995	56.740	68.923	49.501	12.079	14.685	14.696	12.082	90.000	390156.424	2804	6955082.000	59
60	139.456	2794.282	75.199	57.080	75.235	56.995	69.159	49.738	12.079	14.685	14.696	12.082	90.000	389679.771	2803	6946585.000	60
61	139.456	2783.980	75.199	56.843	75.240	56.759	69.159	49.501	12.079	14.685	14.696	12.082	90.000	388243.081	2800	6920974.000	61
