## Supplementary Code 2 for "Engineering combinatorial and dynamic decoders using synthetic immediate-early genes": XY_24-V1-cell_7.txt

	Area	Mean	X	Y	XM	YM	BX	BY	Width	Height	Major	Minor	Angle	IntDen	Median	RawIntDen	Slice
1	109.052	2605.858	116.168	48.672	116.150	48.730	110.371	42.632	10.895	12.079	12.309	11.280	90.000	284173.462	2616	5065788	1
2	110.791	2633.118	116.013	48.672	116.009	48.735	110.134	42.632	11.132	12.079	12.270	11.497	90.000	291725.242	2650	5200409	2
3	112.418	2654.656	115.854	48.672	115.819	48.701	109.897	42.632	11.369	12.079	12.227	11.706	90.000	298430.019	2663	5319931	3
4	112.418	2650.700	115.854	48.672	115.860	48.726	109.897	42.632	11.369	12.079	12.227	11.706	90.000	297985.285	2668	5312003	4
5	112.418	2623.066	115.854	48.672	115.846	48.723	109.897	42.632	11.369	12.079	12.227	11.706	90.000	294878.712	2631	5256624	5
6	112.418	2631.045	115.854	48.909	115.858	48.969	109.897	42.869	11.369	12.079	12.227	11.706	90.000	295775.696	2640	5272614	6
7	112.418	2638.893	115.854	49.146	115.847	49.198	109.897	43.106	11.369	12.079	12.227	11.706	90.000	296657.927	2644	5288341	7
8	112.418	2632.026	115.854	49.146	115.827	49.184	109.897	43.106	11.369	12.079	12.227	11.706	90.000	295886.038	2651	5274581	8
9	114.998	2595.816	115.507	48.672	115.570	48.735	109.423	42.632	11.842	12.079	12.141	12.059	90.000	298513.659	2621	5321422	9
10	114.998	2546.325	115.507	47.962	115.631	48.049	109.423	41.922	11.842	12.079	12.141	12.059	90.000	292822.323	2573	5219966	10
11	113.820	2599.329	115.685	47.725	115.768	47.806	109.660	41.685	11.606	12.079	12.184	11.894	90.000	295855.578	2619	5274038	11
12	109.052	2614.183	116.168	47.488	116.198	47.578	110.371	41.448	10.895	12.079	12.309	11.280	90.000	285081.329	2627	5081972	12
13	105.237	2628.230	116.466	47.488	116.482	47.549	110.844	41.448	10.421	12.079	12.376	10.826	90.000	276587.631	2636	4930560	13
14	105.237	2665.215	116.466	47.488	116.489	47.546	110.844	41.448	10.421	12.079	12.376	10.826	90.000	280479.837	2674	4999944	14
15	105.237	2673.259	116.466	47.251	116.476	47.313	110.844	41.211	10.421	12.079	12.376	10.826	90.000	281326.335	2677	5015034	15
16	105.237	2663.651	116.466	47.251	116.426	47.294	110.844	41.211	10.421	12.079	12.376	10.826	90.000	280315.194	2677	4997009	16
17	105.237	2681.605	116.466	47.251	116.422	47.306	110.844	41.211	10.421	12.079	12.376	10.826	90.000	282204.640	2687	5030691	17
18	110.791	2664.037	116.013	47.251	116.019	47.295	110.134	41.211	11.132	12.079	12.270	11.497	90.000	295150.780	2676	5261474	18
19	112.418	2679.462	115.854	47.014	115.850	47.080	109.897	40.975	11.369	12.079	12.227	11.706	90.000	301218.581	2692	5369641	19
20	113.820	2667.485	115.685	46.777	115.723	46.824	109.660	40.738	11.606	12.079	12.184	11.894	90.000	303613.120	2677	5412327	20
21	113.820	2664.578	115.685	46.777	115.690	46.818	109.660	40.738	11.606	12.079	12.184	11.894	90.000	303282.262	2672	5406429	21
22	114.998	2658.280	115.507	46.777	115.470	46.829	109.423	40.738	11.842	12.079	12.141	12.059	90.000	305696.996	2664	5449475	22
23	114.998	2691.880	115.507	47.014	115.465	47.052	109.423	40.975	11.842	12.079	12.141	12.059	90.000	309560.818	2699	5518353	23
24	114.998	2703.123	115.507	47.725	115.467	47.769	109.423	41.685	11.842	12.079	12.141	12.059	90.000	310853.788	2717	5541402	24
25	115.952	2701.666	115.318	47.962	115.288	48.018	109.187	41.922	12.079	12.079	12.199	12.102	0.000	313262.688	2698	5584344	25
26	116.457	2686.723	115.108	47.962	115.086	48.027	108.950	41.922	12.316	12.079	12.277	12.077	0.000	312886.392	2692	5577636	26
27	116.457	2692.013	115.108	47.962	115.097	48.037	108.950	41.922	12.316	12.079	12.277	12.077	0.000	313502.501	2688	5588619	27
28	116.457	2706.284	114.871	47.725	114.858	47.784	108.713	41.685	12.316	12.079	12.277	12.077	0.000	315164.475	2708	5618246	28
29	116.457	2679.184	114.871	47.725	114.878	47.776	108.713	41.685	12.316	12.079	12.277	12.077	0.000	312008.480	2679	5561986	29
30	116.457	2683.088	114.871	47.725	114.891	47.771	108.713	41.685	12.316	12.079	12.277	12.077	0.000	312463.087	2673	5570090	30
31	116.457	2672.675	114.871	47.488	114.909	47.530	108.713	41.448	12.316	12.079	12.277	12.077	0.000	311250.447	2677	5548473.000	31
32	115.952	2676.183	115.318	46.777	115.334	46.807	109.187	40.738	12.079	12.079	12.199	12.102	0.000	310307.912	2682	5531671	32
33	114.998	2669.680	115.507	46.777	115.518	46.825	109.423	40.738	11.842	12.079	12.141	12.059	90.000	307007.974	2669	5472845	33
34	114.998	2677.728	115.507	46.777	115.501	46.822	109.423	40.738	11.842	12.079	12.141	12.059	90.000	307933.455	2677	5489343	34
35	115.952	2653.004	115.318	46.777	115.324	46.827	109.187	40.738	12.079	12.079	12.199	12.102	0.000	307620.212	2650	5483759	35
36	115.952	2626.002	115.318	46.777	115.334	46.829	109.187	40.738	12.079	12.079	12.199	12.102	0.000	304489.293	2625	5427946	36
37	116.457	2607.932	115.108	46.777	115.104	46.832	108.950	40.738	12.316	12.079	12.277	12.077	0.000	303710.728	2608	5414067	37
38	116.457	2617.798	115.108	47.014	115.107	47.043	108.950	40.975	12.316	12.079	12.277	12.077	0.000	304859.698	2621	5434549	38
39	116.457	2617.875	115.108	47.962	115.099	48.005	108.950	41.922	12.316	12.079	12.277	12.077	0.000	304868.674	2619	5434709.000	39
40	116.457	2652.224	115.108	48.672	115.108	48.705	108.950	42.632	12.316	12.079	12.277	12.077	0.000	308868.866	2662	5506018	40
41	116.457	2633.672	115.108	48.672	115.093	48.697	108.950	42.632	12.316	12.079	12.277	12.077	0.000	306708.362	2644	5467504	41
42	116.457	2636.116	115.108	48.672	115.098	48.700	108.950	42.632	12.316	12.079	12.277	12.077	0.000	306992.940	2644	5472577	42
43	116.457	2642.072	115.108	48.672	115.093	48.706	108.950	42.632	12.316	12.079	12.277	12.077	0.000	307686.574	2651	5484942	43
44	116.457	2629.348	115.108	48.672	115.108	48.724	108.950	42.632	12.316	12.079	12.277	12.077	0.000	306204.727	2631	5458526	44
45	116.457	2633.840	115.108	48.672	115.115	48.717	108.950	42.632	12.316	12.079	12.277	12.077	0.000	306727.883	2636	5467852	45
46	116.457	2636.930	115.108	48.672	115.115	48.719	108.950	42.632	12.316	12.079	12.277	12.077	0.000	307087.743	2635	5474267	46
47	116.457	2619.104	115.108	47.488	115.114	47.520	108.950	41.448	12.316	12.079	12.277	12.077	0.000	305011.720	2615	5437259	47
48	116.457	2619.995	115.108	46.777	115.128	46.818	108.950	40.738	12.316	12.079	12.277	12.077	0.000	305115.499	2619	5439109	48
49	116.457	2589.233	115.108	46.067	115.141	46.105	108.950	40.027	12.316	12.079	12.277	12.077	0.000	301533.058	2585	5375247	49
50	116.457	2576.733	115.108	45.830	115.137	45.879	108.950	39.790	12.316	12.079	12.277	12.077	0.000	300077.408	2571	5349298	50
51	116.457	2579.584	115.108	45.830	115.128	45.871	108.950	39.790	12.316	12.079	12.277	12.077	0.000	300409.387	2574	5355216	51
52	115.952	2600.008	115.318	46.304	115.349	46.349	109.187	40.264	12.079	12.079	12.199	12.102	0.000	301475.279	2599	5374217	52
53	115.952	2593.763	115.318	47.014	115.349	47.042	109.187	40.975	12.079	12.079	12.199	12.102	0.000	300751.184	2595	5361309	53
54	115.952	2595.756	115.318	47.014	115.342	47.048	109.187	40.975	12.079	12.079	12.199	12.102	0.000	300982.246	2598	5365428	54
55	115.952	2574.115	115.318	46.777	115.351	46.812	109.187	40.738	12.079	12.079	12.199	12.102	0.000	298472.933	2568	5320696	55
56	115.952	2565.096	115.318	46.304	115.335	46.340	109.187	40.264	12.079	12.079	12.199	12.102	0.000	297427.124	2560	5302053	56
57	115.952	2555.298	115.318	46.067	115.363	46.118	109.187	40.027	12.079	12.079	12.199	12.102	0.000	296291.056	2558	5281801	57
58	115.952	2555.751	115.318	46.777	115.355	46.819	109.187	40.738	12.079	12.079	12.199	12.102	0.000	296343.562	2543	5282737	58
59	116.457	2562.743	115.108	47.014	115.110	47.058	108.950	40.975	12.316	12.079	12.277	12.077	0.000	298448.194	2569	5320255	59
60	116.457	2546.814	114.397	47.251	114.425	47.278	108.239	41.211	12.316	12.079	12.277	12.077	0.000	296593.136	2548	5287186	60
61	116.457	2527.542	113.924	47.251	113.974	47.301	107.765	41.211	12.316	12.079	12.277	12.077	0.000	294348.823	2522	5247178	61
