## Supplementary Code 2 for "Engineering combinatorial and dynamic decoders using synthetic immediate-early genes": XY_33-FT2-cell_1.txt

	Area	Mean	X	Y	XM	YM	BX	BY	Width	Height	Major	Minor	Angle	IntDen	Median	RawIntDen	Slice
1	202.116	2886.039	15.073	29.252	15.010	29.189	6.869	21.079	16.106	16.106	16.042	16.042	88.292	583314.673	2907	10398397	1
2	202.116	2940.533	13.415	28.541	13.418	28.472	5.211	20.369	16.106	16.106	16.042	16.042	88.292	594328.903	2969	10594741	2
3	202.116	2923.598	13.415	28.541	13.378	28.461	5.211	20.369	16.106	16.106	16.042	16.042	88.292	590906.001	2945	10533723	3
4	202.116	2955.432	13.415	28.304	13.356	28.225	5.211	20.132	16.106	16.106	16.042	16.042	88.292	597340.281	2978	10648423	4
5	202.116	2962.469	13.415	28.304	13.333	28.214	5.211	20.132	16.106	16.106	16.042	16.042	88.292	598762.498	2986	10673776	5
6	202.116	2976.615	13.415	28.304	13.303	28.208	5.211	20.132	16.106	16.106	16.042	16.042	88.292	601621.685	3003	10724745	6
7	202.116	2991.717	13.415	28.304	13.318	28.209	5.211	20.132	16.106	16.106	16.042	16.042	88.292	604674.069	3020	10779158	7
8	202.116	3013.644	13.415	28.067	13.324	27.994	5.211	19.895	16.106	16.106	16.042	16.042	88.292	609105.869	3044	10858161	8
9	202.116	3032.537	13.178	28.067	13.113	27.994	4.974	19.895	16.106	16.106	16.042	16.042	88.292	612924.364	3062	10926231	9
10	202.116	3098.342	12.941	28.067	12.880	27.998	4.737	19.895	16.106	16.106	16.042	16.042	88.292	626224.698	3139	11163328	10
11	202.116	3138.684	12.704	27.357	12.683	27.316	4.500	19.185	16.106	16.106	16.042	16.042	88.292	634378.339	3179	11308678	11
12	202.116	3159.400	12.704	27.357	12.720	27.334	4.500	19.185	16.106	16.106	16.042	16.042	88.292	638565.501	3195	11383320	12
13	202.116	3202.536	12.704	27.357	12.757	27.358	4.500	19.185	16.106	16.106	16.042	16.042	88.292	647283.809	3238	11538736	13
14	202.116	3221.012	12.704	27.594	12.824	27.617	4.500	19.421	16.106	16.106	16.042	16.042	88.292	651018.216	3268	11605307	14
15	202.116	3237.179	12.704	28.067	12.821	28.098	4.500	19.895	16.106	16.106	16.042	16.042	88.292	654285.842	3286	11663557	15
16	202.116	3274.776	13.178	28.778	13.251	28.802	4.974	20.606	16.106	16.106	16.042	16.042	88.292	661884.687	3320	11799017	16
17	202.116	3291.072	13.178	28.778	13.272	28.818	4.974	20.606	16.106	16.106	16.042	16.042	88.292	665178.343	3339	11857731	17
18	202.116	3264.376	13.178	28.778	13.296	28.845	4.974	20.606	16.106	16.106	16.042	16.042	88.292	659782.692	3311	11761546	18
19	202.116	3280.309	13.415	28.778	13.542	28.846	5.211	20.606	16.106	16.106	16.042	16.042	88.292	663003.141	3311	11818955	19
20	202.116	3289.009	13.415	29.252	13.530	29.294	5.211	21.079	16.106	16.106	16.042	16.042	88.292	664761.433	3329	11850299	20
21	202.116	3327.377	13.415	30.673	13.488	30.708	5.211	22.500	16.106	16.106	16.042	16.042	88.292	672516.282	3365	11988540	21
22	202.116	3350.615	13.652	30.673	13.733	30.709	5.447	22.500	16.106	16.106	16.042	16.042	88.292	677212.970	3391	12072265	22
23	202.116	3390.357	14.125	30.673	14.185	30.703	5.921	22.500	16.106	16.106	16.042	16.042	88.292	685245.554	3427	12215457	23
24	202.116	3413.323	14.362	30.673	14.380	30.688	6.158	22.500	16.106	16.106	16.042	16.042	88.292	689887.322	3464	12298203	24
25	202.116	3415.479	14.362	30.436	14.409	30.450	6.158	22.264	16.106	16.106	16.042	16.042	88.292	690323.137	3460	12305972	25
26	202.116	3399.792	14.362	30.436	14.457	30.482	6.158	22.264	16.106	16.106	16.042	16.042	88.292	687152.389	3426	12249449	26
27	202.116	3393.672	14.362	30.673	14.510	30.756	6.158	22.500	16.106	16.106	16.042	16.042	88.292	685915.571	3437	12227401	27
28	202.116	3354.960	14.362	30.910	14.536	31.001	6.158	22.737	16.106	16.106	16.042	16.042	88.292	678091.218	3400	12087921	28
29	202.116	3407.822	14.836	30.910	14.963	30.956	6.632	22.737	16.106	16.106	16.042	16.042	88.292	688775.488	3461	12278383	29
30	202.116	3415.444	15.783	30.910	15.858	30.947	7.579	22.737	16.106	16.106	16.042	16.042	88.292	690316.069	3458	12305846	30
31	202.116	3409.634	16.020	30.910	16.065	30.920	7.816	22.737	16.106	16.106	16.042	16.042	88.292	689141.799	3451	12284913	31
32	202.116	3434.988	16.020	30.910	16.069	30.924	7.816	22.737	16.106	16.106	16.042	16.042	88.292	694266.111	3474	12376261	32
33	202.116	3419.583	15.783	31.146	15.841	31.179	7.579	22.974	16.106	16.106	16.042	16.042	88.292	691152.581	3462	12320758	33
34	202.116	3435.777	15.783	31.620	15.840	31.650	7.579	23.448	16.106	16.106	16.042	16.042	88.292	694425.705	3477	12379106	34
35	202.116	3476.464	15.783	32.567	15.822	32.598	7.579	24.395	16.106	16.106	16.042	16.042	88.292	702649.130	3522	12525700	35
36	202.116	3451.385	15.783	33.041	15.813	33.077	7.579	24.869	16.106	16.106	16.042	16.042	88.292	697580.241	3494	12435340	36
37	202.116	3443.033	15.547	33.278	15.598	33.328	7.342	25.106	16.106	16.106	16.042	16.042	88.292	695892.183	3486	12405248	37
38	202.116	3463.925	15.547	33.278	15.584	33.306	7.342	25.106	16.106	16.106	16.042	16.042	88.292	700114.742	3502	12480521	38
39	202.116	3481.603	15.783	32.804	15.816	32.841	7.579	24.632	16.106	16.106	16.042	16.042	88.292	703687.870	3536	12544217	39
40	202.116	3488.783	15.783	32.567	15.838	32.589	7.579	24.395	16.106	16.106	16.042	16.042	88.292	705139.033	3537	12570086	40
41	202.116	3490.775	16.020	32.567	16.024	32.571	7.816	24.395	16.106	16.106	16.042	16.042	88.292	705541.526	3538	12577261	41
42	202.116	3488.838	16.020	32.567	16.070	32.592	7.816	24.395	16.106	16.106	16.042	16.042	88.292	705150.084	3531	12570283	42
43	202.116	3450.819	16.020	32.567	16.076	32.593	7.816	24.395	16.106	16.106	16.042	16.042	88.292	697465.916	3501	12433302	43
44	202.116	3437.896	16.257	32.094	16.281	32.125	8.053	23.922	16.106	16.106	16.042	16.042	88.292	694853.891	3478	12386739	44
45	202.116	3460.359	16.731	31.620	16.671	31.620	8.526	23.448	16.106	16.106	16.042	16.042	88.292	699394.125	3506	12467675	45
46	202.116	3456.326	16.731	31.620	16.718	31.637	8.526	23.448	16.106	16.106	16.042	16.042	88.292	698578.929	3492	12453143	46
47	202.116	3453.999	16.731	31.383	16.707	31.394	8.526	23.211	16.106	16.106	16.042	16.042	88.292	698108.503	3491	12444757	47
48	202.116	3456.087	16.731	30.910	16.757	30.936	8.526	22.737	16.106	16.106	16.042	16.042	88.292	698530.518	3501	12452280	48
49	202.116	3429.183	16.731	30.910	16.790	30.964	8.526	22.737	16.106	16.106	16.042	16.042	88.292	693092.906	3474	12355347	49
50	202.116	3413.429	16.731	30.673	16.824	30.726	8.526	22.500	16.106	16.106	16.042	16.042	88.292	689908.807	3468	12298586	50
51	202.116	3383.863	16.731	30.673	16.811	30.743	8.526	22.500	16.106	16.106	16.042	16.042	88.292	683933.062	3442	12192060	51
52	202.116	3336.518	16.731	30.673	16.860	30.766	8.526	22.500	16.106	16.106	16.042	16.042	88.292	674363.712	3394	12021473	52
53	202.116	3349.557	16.731	30.673	16.862	30.784	8.526	22.500	16.106	16.106	16.042	16.042	88.292	676999.186	3403	12068454	53
54	202.116	3334.396	16.731	30.673	16.867	30.785	8.526	22.500	16.106	16.106	16.042	16.042	88.292	673934.909	3386	12013829	54
55	202.116	3351.871	16.731	31.857	16.857	31.944	8.526	23.685	16.106	16.106	16.042	16.042	88.292	677466.975	3410	12076793	55
56	202.116	3425.812	16.731	32.331	16.792	32.402	8.526	24.158	16.106	16.106	16.042	16.042	88.292	692411.501	3478	12343200	56
57	202.116	3418.352	16.731	33.041	16.789	33.082	8.526	24.869	16.106	16.106	16.042	16.042	88.292	690903.737	3459	12316322	57
58	202.116	3401.672	16.968	33.041	17.011	33.095	8.763	24.869	16.106	16.106	16.042	16.042	88.292	687532.500	3446	12256225	58
59	202.116	3415.806	17.204	33.041	17.292	33.114	9.000	24.869	16.106	16.106	16.042	16.042	88.292	690389.107	3454	12307148	59
60	202.116	3443.392	17.441	32.804	17.488	32.876	9.237	24.632	16.106	16.106	16.042	16.042	88.292	695964.828	3500	12406543	60
61	202.116	3464.573	17.441	32.804	17.494	32.864	9.237	24.632	16.106	16.106	16.042	16.042	88.292	700245.839	3518	12482858	61
