## Supplementary Code 2 for "Engineering combinatorial and dynamic decoders using synthetic immediate-early genes": XY_33-FT2-cell_2.txt

	Area	Mean	X	Y	XM	YM	BX	BY	Width	Height	Major	Minor	Angle	IntDen	Median	RawIntDen	Slice
1	189.831	4432.119	18.766	89.528	18.740	89.420	10.895	81.712	15.632	15.632	15.547	15.546	90.000	841353.124	4468	14998292.000	1
2	189.831	4441.639	18.766	89.528	18.728	89.417	10.895	81.712	15.632	15.632	15.547	15.546	90.000	843160.219	4473	15030506.000	2
3	189.831	4499.493	18.766	89.291	18.632	89.145	10.895	81.475	15.632	15.632	15.547	15.546	90.000	854142.755	4545	15226285.000	3
4	189.831	4580.359	18.766	89.055	18.679	88.998	10.895	81.239	15.632	15.632	15.547	15.546	90.000	869493.532	4610	15499934.000	4
5	189.831	4567.658	18.056	89.055	18.075	89.049	10.184	81.239	15.632	15.632	15.547	15.546	90.000	867082.500	4557	15456954.000	5
6	189.831	4642.608	17.819	89.055	17.911	89.110	9.948	81.239	15.632	15.632	15.547	15.546	90.000	881310.280	4676	15710584.000	6
7	189.831	4659.801	17.582	89.055	17.739	89.120	9.711	81.239	15.632	15.632	15.547	15.546	90.000	884574.036	4701	15768765.000	7
8	189.831	4670.634	17.582	89.291	17.723	89.332	9.711	81.475	15.632	15.632	15.547	15.546	90.000	886630.593	4706	15805426.000	8
9	189.831	4766.251	19.240	90.002	19.258	89.906	11.369	82.186	15.632	15.632	15.547	15.546	90.000	904781.545	4800	16128992.000	9
10	189.831	4766.182	19.477	90.002	19.441	89.864	11.606	82.186	15.632	15.632	15.547	15.546	90.000	904768.530	4787	16128760.000	10
11	189.831	4755.995	19.477	89.765	19.501	89.594	11.606	81.949	15.632	15.632	15.547	15.546	90.000	902834.656	4780	16094286.000	11
12	189.831	4749.366	19.477	89.528	19.556	89.309	11.606	81.712	15.632	15.632	15.547	15.546	90.000	901576.241	4807	16071853.000	12
13	189.831	4813.474	19.477	89.291	19.577	89.075	11.606	81.475	15.632	15.632	15.547	15.546	90.000	913745.949	4874	16288795.000	13
14	189.831	4854.955	19.714	88.581	19.851	88.418	11.842	80.765	15.632	15.632	15.547	15.546	90.000	921620.452	4901	16429169.000	14
15	189.831	5068.918	20.898	86.923	20.981	86.990	13.027	79.107	15.632	15.632	15.547	15.546	90.000	962237.193	5114	17153219.000	15
16	189.831	5027.027	21.372	86.686	21.464	86.754	13.500	78.870	15.632	15.632	15.547	15.546	90.000	954284.939	5049	17011459.000	16
17	189.831	5050.507	21.608	86.686	21.689	86.779	13.737	78.870	15.632	15.632	15.547	15.546	90.000	958742.262	5082	17090917.000	17
18	189.831	5038.076	22.319	86.686	22.339	86.813	14.448	78.870	15.632	15.632	15.547	15.546	90.000	956382.391	5071	17048849.000	18
19	189.831	5077.539	23.266	86.923	23.211	87.041	15.395	79.107	15.632	15.632	15.547	15.546	90.000	963873.699	5109	17182392.000	19
20	189.831	5089.625	23.266	86.923	23.212	87.066	15.395	79.107	15.632	15.632	15.547	15.546	90.000	966167.993	5114	17223291.000	20
21	189.831	5089.003	23.029	86.923	22.966	87.097	15.158	79.107	15.632	15.632	15.547	15.546	90.000	966049.854	5121	17221185.000	21
22	189.831	5079.233	23.029	86.923	22.999	87.153	15.158	79.107	15.632	15.632	15.547	15.546	90.000	964195.300	5121	17188125.000	22
23	189.831	5135.415	23.029	86.923	22.999	87.144	15.158	79.107	15.632	15.632	15.547	15.546	90.000	974860.329	5161	17378244.000	23
24	189.831	5147.952	23.029	86.923	23.004	87.112	15.158	79.107	15.632	15.632	15.547	15.546	90.000	977240.227	5186	17420669.000	24
25	189.831	5116.702	23.029	86.923	23.003	87.105	15.158	79.107	15.632	15.632	15.547	15.546	90.000	971307.956	5132	17314918.000	25
26	189.831	5120.259	23.029	86.923	23.037	87.159	15.158	79.107	15.632	15.632	15.547	15.546	90.000	971983.303	5141	17326957.000	26
27	189.831	5100.265	23.266	87.160	23.258	87.392	15.395	79.344	15.632	15.632	15.547	15.546	90.000	968187.863	5122	17259298.000	27
28	189.831	5129.691	23.503	87.397	23.521	87.650	15.632	79.581	15.632	15.632	15.547	15.546	90.000	973773.738	5130	17358874.000	28
29	189.831	5097.556	23.740	87.633	23.743	87.875	15.869	79.818	15.632	15.632	15.547	15.546	90.000	967673.570	5127	17250130.000	29
30	189.831	5096.820	23.977	88.107	24.022	88.315	16.106	80.291	15.632	15.632	15.547	15.546	90.000	967533.777	5119	17247638.000	30
31	189.831	5209.807	23.977	88.818	23.983	88.990	16.106	81.002	15.632	15.632	15.547	15.546	90.000	988982.254	5237	17629987.000	31
32	189.831	5275.039	23.977	88.818	23.978	88.973	16.106	81.002	15.632	15.632	15.547	15.546	90.000	1001365.297	5278	17850732.000	32
33	189.831	5272.078	23.977	88.818	23.977	89.026	16.106	81.002	15.632	15.632	15.547	15.546	90.000	1000803.153	5303	17840711.000	33
34	189.831	5229.696	24.451	88.581	24.447	88.831	16.579	80.765	15.632	15.632	15.547	15.546	90.000	992757.836	5256	17697292.000	34
35	189.831	5257.221	24.687	89.055	24.675	89.307	16.816	81.239	15.632	15.632	15.547	15.546	90.000	997982.953	5280	17790437.000	35
36	189.831	5266.990	26.108	91.186	26.052	91.209	18.237	83.370	15.632	15.632	15.547	15.546	90.000	999837.338	5282	17823494.000	36
37	189.831	5306.979	26.108	91.186	26.077	91.222	18.237	83.370	15.632	15.632	15.547	15.546	90.000	1007428.442	5329	17958816.000	37
38	189.831	5355.488	26.108	91.186	26.097	91.210	18.237	83.370	15.632	15.632	15.547	15.546	90.000	1016636.978	5370	18122971.000	38
39	189.831	5319.142	26.345	91.186	26.385	91.195	18.474	83.370	15.632	15.632	15.547	15.546	90.000	1009737.378	5345	17999976.000	39
40	189.831	5315.172	26.819	91.186	26.846	91.185	18.948	83.370	15.632	15.632	15.547	15.546	90.000	1008983.720	5336	17986541.000	40
41	189.831	5263.897	27.530	91.186	27.440	91.212	19.658	83.370	15.632	15.632	15.547	15.546	90.000	999250.231	5287	17813028.000	41
42	189.831	5170.343	28.003	91.186	27.859	91.205	20.132	83.370	15.632	15.632	15.547	15.546	90.000	981490.834	5183	17496442.000	42
43	189.831	5324.284	26.345	91.186	26.279	91.247	18.474	83.370	15.632	15.632	15.547	15.546	90.000	1010713.571	5330	18017378.000	43
44	189.831	5354.754	25.872	91.186	25.930	91.169	18.000	83.370	15.632	15.632	15.547	15.546	90.000	1016497.635	5382	18120487.000	44
45	189.831	5321.196	25.872	91.186	25.896	91.076	18.000	83.370	15.632	15.632	15.547	15.546	90.000	1010127.305	5363	18006927.000	45
46	189.831	5353.371	26.819	91.186	26.797	91.073	18.948	83.370	15.632	15.632	15.547	15.546	90.000	1016235.159	5390	18115808.000	46
47	189.831	5370.170	27.056	90.239	27.001	90.291	19.185	82.423	15.632	15.632	15.547	15.546	90.000	1019424.082	5375	18172655.000	47
48	189.831	5386.909	27.056	90.239	27.022	90.288	19.185	82.423	15.632	15.632	15.547	15.546	90.000	1022601.617	5378	18229299.000	48
49	189.831	5459.465	27.056	90.002	27.049	90.065	19.185	82.186	15.632	15.632	15.547	15.546	90.000	1036375.071	5479	18474830.000	49
50	189.831	5475.069	27.056	89.765	27.059	89.835	19.185	81.949	15.632	15.632	15.547	15.546	90.000	1039337.251	5513	18527635.000	50
51	189.831	5557.552	27.056	89.528	27.037	89.601	19.185	81.712	15.632	15.632	15.547	15.546	90.000	1054995.045	5602	18806757.000	51
52	189.831	5531.042	26.582	89.055	26.546	89.184	18.711	81.239	15.632	15.632	15.547	15.546	90.000	1049962.508	5579	18717045.000	52
53	189.831	5534.510	26.582	89.055	26.546	89.148	18.711	81.239	15.632	15.632	15.547	15.546	90.000	1050620.857	5572	18728781.000	53
54	189.831	5531.138	26.582	89.055	26.543	89.162	18.711	81.239	15.632	15.632	15.547	15.546	90.000	1049980.795	5581	18717371.000	54
55	189.831	5512.528	26.582	89.055	26.533	89.158	18.711	81.239	15.632	15.632	15.547	15.546	90.000	1046448.112	5576	18654396.000	55
56	189.831	5450.052	26.582	89.055	26.534	89.154	18.711	81.239	15.632	15.632	15.547	15.546	90.000	1034588.170	5505	18442976.000	56
57	189.831	5464.414	26.108	89.528	26.124	89.606	18.237	81.712	15.632	15.632	15.547	15.546	90.000	1037314.464	5547	18491576.000	57
58	189.831	5492.588	26.108	89.528	26.125	89.579	18.237	81.712	15.632	15.632	15.547	15.546	90.000	1042662.770	5590	18586917.000	58
59	189.831	5468.969	26.108	89.528	26.169	89.549	18.237	81.712	15.632	15.632	15.547	15.546	90.000	1038179.137	5562	18506990.000	59
60	189.831	5419.921	26.108	89.528	26.246	89.525	18.237	81.712	15.632	15.632	15.547	15.546	90.000	1028868.449	5509	18341014.000	60
61	189.831	5352.926	26.108	89.528	26.266	89.508	18.237	81.712	15.632	15.632	15.547	15.546	90.000	1016150.621	5432	18114301.000	61
