## Supplementary Code 2 for "Engineering combinatorial and dynamic decoders using synthetic immediate-early genes": XY_33-FT2-cell_3.txt

	Area	Mean	X	Y	XM	YM	BX	BY	Width	Height	Major	Minor	Angle	IntDen	Median	RawIntDen	Slice
1	244.132	3427.942	55.556	36.716	55.627	36.682	47.606	26.527	15.632	20.132	20.019	15.527	83.702	836871.567	3462	14918402	1
2	244.132	3441.942	55.556	36.716	55.630	36.685	47.606	26.527	15.632	20.132	20.019	15.527	83.702	840289.420	3473	14979330	2
3	244.132	3469.509	55.556	36.716	55.531	36.596	47.606	26.527	15.632	20.132	20.019	15.527	83.702	847019.553	3507	15099304	3
4	244.132	3492.181	55.556	36.716	55.561	36.612	47.606	26.527	15.632	20.132	20.019	15.527	83.702	852554.380	3522	15197970	4
5	244.132	3499.939	55.082	36.480	55.183	36.400	47.133	26.290	15.632	20.132	20.019	15.527	83.702	854448.369	3546	15231733	5
6	244.132	3510.644	55.082	36.480	55.173	36.356	47.133	26.290	15.632	20.132	20.019	15.527	83.702	857061.909	3550	15278323	6
7	244.132	3567.895	55.082	35.769	55.187	35.701	47.133	25.579	15.632	20.132	20.019	15.527	83.702	871038.657	3624	15527478	7
8	244.132	3585.246	55.319	35.532	55.354	35.439	47.369	25.343	15.632	20.132	20.019	15.527	83.702	875274.623	3639	15602990	8
9	244.132	3632.688	55.319	34.111	55.311	34.117	47.369	23.922	15.632	20.132	20.019	15.527	83.702	886856.663	3683	15809456	9
10	244.132	3576.205	54.135	33.164	54.330	33.204	46.185	22.974	15.632	20.132	20.019	15.527	83.702	873067.334	3641	15563642	10
11	244.132	3570.787	54.135	33.164	54.348	33.143	46.185	22.974	15.632	20.132	20.019	15.527	83.702	871744.801	3629	15540066	11
12	244.132	3531.245	54.135	33.164	54.331	33.092	46.185	22.974	15.632	20.132	20.019	15.527	83.702	862091.362	3578	15367980	12
13	244.132	3536.724	54.135	32.690	54.377	32.657	46.185	22.500	15.632	20.132	20.019	15.527	83.702	863428.929	3581	15391824	13
14	244.132	3533.359	54.371	32.216	54.639	32.156	46.422	22.027	15.632	20.132	20.019	15.527	83.702	862607.451	3594	15377180	14
15	244.132	3596.077	55.082	30.795	55.334	30.775	47.133	20.606	15.632	20.132	20.019	15.527	83.702	877918.792	3636	15650126	15
16	244.132	3637.093	55.319	30.085	55.494	30.057	47.369	19.895	15.632	20.132	20.019	15.527	83.702	887932.091	3673	15828627	16
17	244.132	3656.538	55.319	29.848	55.526	29.835	47.369	19.658	15.632	20.132	20.019	15.527	83.702	892679.265	3697	15913252	17
18	244.132	3679.149	55.319	29.137	55.520	29.161	47.369	18.948	15.632	20.132	20.019	15.527	83.702	898199.338	3716	16011655	18
19	244.132	3642.739	55.319	29.137	55.598	29.184	47.369	18.948	15.632	20.132	20.019	15.527	83.702	889310.552	3703	15853200	19
20	244.132	3602.397	55.319	28.901	55.674	28.947	47.369	18.711	15.632	20.132	20.019	15.527	83.702	879461.841	3636	15677633	20
21	244.132	3621.219	55.556	28.427	55.852	28.425	47.606	18.237	15.632	20.132	20.019	15.527	83.702	884056.882	3649	15759546	21
22	244.132	3662.936	56.266	28.427	56.501	28.403	48.317	18.237	15.632	20.132	20.019	15.527	83.702	894241.387	3698	15941099	22
23	244.132	3723.025	56.266	27.953	56.543	27.988	48.317	17.764	15.632	20.132	20.019	15.527	83.702	908910.927	3769	16202604	23
24	244.132	3812.680	56.740	27.243	56.912	27.295	48.791	17.053	15.632	20.132	20.019	15.527	83.702	930798.585	3854	16592782	24
25	244.132	3823.067	56.740	27.243	56.863	27.281	48.791	17.053	15.632	20.132	20.019	15.527	83.702	933334.543	3864	16637989	25
26	244.132	3812.493	56.740	27.243	56.844	27.226	48.791	17.053	15.632	20.132	20.019	15.527	83.702	930752.922	3846	16591968	26
27	244.132	3814.046	56.740	27.243	56.835	27.190	48.791	17.053	15.632	20.132	20.019	15.527	83.702	931132.247	3856	16598730	27
28	244.132	3789.407	56.740	27.006	56.871	26.968	48.791	16.816	15.632	20.132	20.019	15.527	83.702	925117.009	3821	16491500	28
29	244.132	3804.094	56.740	26.532	56.963	26.623	48.791	16.342	15.632	20.132	20.019	15.527	83.702	928702.479	3854	16555416	29
30	244.132	3760.266	56.740	25.822	57.019	26.001	48.791	15.632	15.632	20.132	20.019	15.527	83.702	918002.615	3837	16364676	30
31	244.132	3742.306	56.740	25.585	57.044	25.818	48.791	15.395	15.632	20.132	20.019	15.527	83.702	913618.161	3828	16286517	31
32	244.132	3775.270	56.740	25.348	57.018	25.573	48.791	15.158	15.632	20.132	20.019	15.527	83.702	921665.610	3852	16429974	32
33	244.132	3791.887	56.977	25.348	57.263	25.581	49.027	15.158	15.632	20.132	20.019	15.527	83.702	925722.516	3879	16502294	33
34	244.132	3822.435	56.977	25.348	57.228	25.528	49.027	15.158	15.632	20.132	20.019	15.527	83.702	933180.166	3908	16635237	34
35	244.132	3852.313	57.214	25.348	57.453	25.521	49.264	15.158	15.632	20.132	20.019	15.527	83.702	940474.406	3937	16765267	35
36	244.132	3840.818	57.687	25.348	57.858	25.444	49.738	15.158	15.632	20.132	20.019	15.527	83.702	937668.006	3907	16715239	36
37	244.132	3855.511	57.687	25.348	57.886	25.454	49.738	15.158	15.632	20.132	20.019	15.527	83.702	941255.046	3924	16779183	37
38	244.132	3857.325	57.687	25.348	57.918	25.473	49.738	15.158	15.632	20.132	20.019	15.527	83.702	941697.985	3923	16787079	38
39	244.132	3866.486	57.687	25.348	57.887	25.535	49.738	15.158	15.632	20.132	20.019	15.527	83.702	943934.556	3940	16826949	39
40	244.132	3835.621	57.687	25.348	57.940	25.574	49.738	15.158	15.632	20.132	20.019	15.527	83.702	936399.325	3904	16692623	40
41	244.132	3890.586	58.161	26.058	58.345	26.165	50.212	15.869	15.632	20.132	20.019	15.527	83.702	949818.135	3950	16931832	41
42	244.132	3920.590	58.635	26.058	58.769	26.078	50.685	15.869	15.632	20.132	20.019	15.527	83.702	957142.948	3972	17062407	42
43	244.132	3883.879	58.635	26.058	58.772	26.031	50.685	15.869	15.632	20.132	20.019	15.527	83.702	948180.620	3925	16902641	43
44	244.132	3823.101	58.635	26.058	58.771	25.995	50.685	15.869	15.632	20.132	20.019	15.527	83.702	933342.846	3863	16638137	44
45	244.132	3848.774	58.635	25.585	58.686	25.499	50.685	15.395	15.632	20.132	20.019	15.527	83.702	939610.350	3859	16749864	45
46	244.132	3828.241	58.635	24.874	58.832	24.890	50.685	14.685	15.632	20.132	20.019	15.527	83.702	934597.727	3875	16660507	46
47	244.132	3810.993	58.635	24.400	58.849	24.369	50.685	14.211	15.632	20.132	20.019	15.527	83.702	930386.892	3834	16585443	47
48	244.132	3818.087	58.635	24.164	58.922	24.217	50.685	13.974	15.632	20.132	20.019	15.527	83.702	932118.706	3884	16616315	48
49	244.132	3799.696	58.635	23.927	58.949	24.007	50.685	13.737	15.632	20.132	20.019	15.527	83.702	927628.903	3860	16536278	49
50	244.132	3815.481	58.635	23.453	58.837	23.480	50.685	13.263	15.632	20.132	20.019	15.527	83.702	931482.458	3858	16604973	50
51	244.132	3771.601	58.635	23.453	58.848	23.499	50.685	13.263	15.632	20.132	20.019	15.527	83.702	920769.860	3808	16414006	51
52	244.132	3758.296	58.635	23.453	58.816	23.440	50.685	13.263	15.632	20.132	20.019	15.527	83.702	917521.867	3793	16356106	52
53	244.132	3757.260	58.635	23.453	58.800	23.420	50.685	13.263	15.632	20.132	20.019	15.527	83.702	917268.927	3786	16351597	53
54	244.132	3771.239	58.635	22.979	58.790	22.957	50.685	12.790	15.632	20.132	20.019	15.527	83.702	920681.508	3804	16412431	54
55	244.132	3745.314	58.635	22.506	58.879	22.565	50.685	12.316	15.632	20.132	20.019	15.527	83.702	914352.465	3796	16299607	55
56	244.132	3756.745	58.871	22.269	59.075	22.328	50.922	12.079	15.632	20.132	20.019	15.527	83.702	917143.159	3799	16349355	56
57	244.132	3745.840	58.871	22.032	59.130	22.131	50.922	11.842	15.632	20.132	20.019	15.527	83.702	914480.758	3805	16301894	57
58	244.132	3743.829	59.108	22.032	59.354	22.116	51.159	11.842	15.632	20.132	20.019	15.527	83.702	913989.913	3794	16293144	58
59	244.132	3772.355	59.108	22.032	59.320	22.093	51.159	11.842	15.632	20.132	20.019	15.527	83.702	920954.081	3812	16417290	59
60	244.132	3752.306	59.108	21.795	59.368	21.911	51.159	11.606	15.632	20.132	20.019	15.527	83.702	916059.372	3795	16330035	60
61	244.132	3796.344	59.345	21.795	59.517	21.867	51.396	11.606	15.632	20.132	20.019	15.527	83.702	926810.509	3850	16521689	61
