## Supplementary Code 2 for "Engineering combinatorial and dynamic decoders using synthetic immediate-early genes": XY_33-FT2-cell_4.txt

	Area	Mean	X	Y	XM	YM	BX	BY	Width	Height	Major	Minor	Angle	IntDen	Median	RawIntDen	Slice
1	123.637	3601.983	84.334	42.869	84.269	42.845	77.923	36.474	12.790	12.790	12.547	12.547	90.000	445338.028	3616	7938771	1
2	123.637	3626.343	84.334	42.869	84.276	42.837	77.923	36.474	12.790	12.790	12.547	12.547	90.000	448349.798	3637	7992460	2
3	123.637	3642.283	84.097	44.290	84.057	44.259	77.686	37.896	12.790	12.790	12.547	12.547	90.000	450320.527	3651	8027591	3
4	123.637	3670.929	83.860	44.527	83.816	44.490	77.449	38.132	12.790	12.790	12.547	12.547	90.000	453862.242	3695	8090727	4
5	123.637	3664.436	83.623	44.527	83.568	44.486	77.212	38.132	12.790	12.790	12.547	12.547	90.000	453059.556	3676	8076418	5
6	123.637	3685.271	83.623	45.712	83.565	45.642	77.212	39.317	12.790	12.790	12.547	12.547	90.000	455635.455	3717	8122337	6
7	123.637	3710.176	83.386	47.133	83.319	47.096	76.975	40.738	12.790	12.790	12.547	12.547	90.000	458714.710	3743	8177229	7
8	123.637	3705.494	83.386	47.133	83.322	47.141	76.975	40.738	12.790	12.790	12.547	12.547	90.000	458135.737	3753	8166908	8
9	123.637	3718.908	83.386	47.133	83.307	47.127	76.975	40.738	12.790	12.790	12.547	12.547	90.000	459794.289	3761	8196474	9
10	123.637	3725.054	83.386	47.133	83.311	47.153	76.975	40.738	12.790	12.790	12.547	12.547	90.000	460554.117	3764	8210019	10
11	123.637	3722.383	83.386	47.133	83.335	47.196	76.975	40.738	12.790	12.790	12.547	12.547	90.000	460223.877	3769	8204132	11
12	123.637	3744.914	83.386	46.659	83.317	46.701	76.975	40.264	12.790	12.790	12.547	12.547	90.000	463009.577	3806	8253791	12
13	123.637	3783.814	83.386	45.712	83.341	45.716	76.975	39.317	12.790	12.790	12.547	12.547	90.000	467819.019	3823	8339526	13
14	123.637	3839.692	82.912	45.475	82.876	45.475	76.502	39.080	12.790	12.790	12.547	12.547	90.000	474727.595	3896	8462681	14
15	123.637	3873.268	82.676	45.475	82.632	45.462	76.265	39.080	12.790	12.790	12.547	12.547	90.000	478878.856	3906	8536683	15
16	123.637	3913.528	82.676	45.475	82.629	45.457	76.265	39.080	12.790	12.790	12.547	12.547	90.000	483856.419	3955	8625415	16
17	123.637	3933.760	82.676	45.475	82.629	45.443	76.265	39.080	12.790	12.790	12.547	12.547	90.000	486357.822	3985	8670006	17
18	123.637	3941.970	82.439	46.185	82.393	46.183	76.028	39.790	12.790	12.790	12.547	12.547	90.000	487372.890	4009	8688101	18
19	123.637	3892.157	82.439	47.369	82.376	47.440	76.028	40.975	12.790	12.790	12.547	12.547	90.000	481214.269	3957	8578315	19
20	123.637	3888.952	82.439	47.369	82.386	47.440	76.028	40.975	12.790	12.790	12.547	12.547	90.000	480817.947	3953	8571250	20
21	123.637	3878.992	82.439	47.133	82.393	47.226	76.028	40.738	12.790	12.790	12.547	12.547	90.000	479586.570	3929	8549299	21
22	123.637	3874.954	82.202	46.422	82.167	46.484	75.791	40.027	12.790	12.790	12.547	12.547	90.000	479087.310	3929	8540399	22
23	123.637	3902.305	82.202	46.422	82.153	46.484	75.791	40.027	12.790	12.790	12.547	12.547	90.000	482468.925	3937	8600681	23
24	123.637	3951.625	81.965	46.422	81.953	46.497	75.554	40.027	12.790	12.790	12.547	12.547	90.000	488566.682	4012	8709382	24
25	123.637	4009.160	81.018	46.659	80.999	46.756	74.607	40.264	12.790	12.790	12.547	12.547	90.000	495680.066	4063	8836188	25
26	123.637	3994.150	81.018	46.659	80.989	46.748	74.607	40.264	12.790	12.790	12.547	12.547	90.000	493824.279	4047	8803106	26
27	123.637	3987.878	81.018	46.659	80.994	46.728	74.607	40.264	12.790	12.790	12.547	12.547	90.000	493048.912	4040	8789284	27
28	123.637	4004.241	80.781	46.185	80.773	46.241	74.370	39.790	12.790	12.790	12.547	12.547	90.000	495071.979	4068	8825348	28
29	123.637	4061.489	80.070	45.948	80.058	45.984	73.659	39.553	12.790	12.790	12.547	12.547	90.000	502149.855	4123	8951521	29
30	123.637	4044.776	80.070	45.712	80.059	45.743	73.659	39.317	12.790	12.790	12.547	12.547	90.000	500083.593	4096	8914687	30
31	123.637	4064.456	80.070	45.712	80.081	45.719	73.659	39.317	12.790	12.790	12.547	12.547	90.000	502516.671	4116	8958060	31
32	123.637	4088.700	80.307	45.948	80.309	45.964	73.896	39.553	12.790	12.790	12.547	12.547	90.000	505514.192	4135	9011495	32
33	123.637	4136.670	80.307	46.185	80.305	46.182	73.896	39.790	12.790	12.790	12.547	12.547	90.000	511445.005	4190	9117220	33
34	123.637	4118.126	79.833	46.896	79.836	46.899	73.423	40.501	12.790	12.790	12.547	12.547	90.000	509152.337	4167	9076350	34
35	123.637	4107.139	79.833	47.133	79.862	47.108	73.423	40.738	12.790	12.790	12.547	12.547	90.000	507793.958	4141	9052135	35
36	123.637	4070.911	79.833	47.843	79.845	47.819	73.423	41.448	12.790	12.790	12.547	12.547	90.000	503314.757	4114	8972287	36
37	123.637	4035.108	79.360	49.738	79.367	49.732	72.949	43.343	12.790	12.790	12.547	12.547	90.000	498888.231	4071	8893378	37
38	123.637	4064.454	79.360	49.738	79.368	49.703	72.949	43.343	12.790	12.790	12.547	12.547	90.000	502516.446	4102	8958056	38
39	123.637	4072.822	79.360	49.975	79.354	49.945	72.949	43.580	12.790	12.790	12.547	12.547	90.000	503551.036	4102	8976499	39
40	123.637	4070.184	79.123	51.633	79.133	51.644	72.712	45.238	12.790	12.790	12.547	12.547	90.000	503224.946	4105	8970686	40
41	123.637	4041.554	78.886	52.106	78.923	52.126	72.475	45.712	12.790	12.790	12.547	12.547	90.000	499685.139	4061	8907584	41
42	123.637	4032.873	78.649	51.870	78.691	51.884	72.238	45.475	12.790	12.790	12.547	12.547	90.000	498611.899	4050	8888452	42
43	123.637	4048.633	78.412	50.922	78.463	50.940	72.002	44.527	12.790	12.790	12.547	12.547	90.000	500560.470	4065	8923188	43
44	123.637	4042.021	78.412	50.685	78.466	50.700	72.002	44.290	12.790	12.790	12.547	12.547	90.000	499742.918	4056	8908614	44
45	123.637	4056.717	78.412	50.448	78.442	50.447	72.002	44.054	12.790	12.790	12.547	12.547	90.000	501559.943	4063	8941005	45
46	123.637	4037.100	78.412	50.448	78.494	50.452	72.002	44.054	12.790	12.790	12.547	12.547	90.000	499134.551	4056	8897769	46
47	123.637	4040.860	78.412	50.448	78.461	50.485	72.002	44.054	12.790	12.790	12.547	12.547	90.000	499599.423	4066	8906056	47
48	123.637	4084.905	78.412	49.264	78.458	49.260	72.002	42.869	12.790	12.790	12.547	12.547	90.000	505045.000	4124	9003131	48
49	123.637	4088.619	78.412	48.554	78.468	48.540	72.002	42.159	12.790	12.790	12.547	12.547	90.000	505504.151	4121	9011316	49
50	123.637	4066.642	78.412	48.554	78.461	48.523	72.002	42.159	12.790	12.790	12.547	12.547	90.000	502787.056	4109	8962880	50
51	123.637	4051.796	77.702	48.554	77.763	48.504	71.291	42.159	12.790	12.790	12.547	12.547	90.000	500951.464	4091	8930158	51
52	123.637	4044.673	77.465	49.738	77.511	49.692	71.054	43.343	12.790	12.790	12.547	12.547	90.000	500070.859	4074	8914460	52
53	123.637	4033.560	77.939	52.106	78.003	52.119	71.528	45.712	12.790	12.790	12.547	12.547	90.000	498696.885	4062	8889967	53
54	123.637	4033.967	77.939	52.106	77.994	52.097	71.528	45.712	12.790	12.790	12.547	12.547	90.000	498747.148	4073	8890863	54
55	123.637	4033.532	77.939	52.106	77.998	52.071	71.528	45.712	12.790	12.790	12.547	12.547	90.000	498693.351	4063	8889904	55
56	123.637	4008.732	77.939	52.106	78.000	52.066	71.528	45.712	12.790	12.790	12.547	12.547	90.000	495627.223	4024	8835246	56
57	123.637	4004.964	77.702	52.106	77.772	52.059	71.291	45.712	12.790	12.790	12.547	12.547	90.000	495161.341	4020	8826941	57
58	123.637	3987.637	77.465	52.580	77.558	52.537	71.054	46.185	12.790	12.790	12.547	12.547	90.000	493019.124	3978	8788753	58
59	123.637	3929.591	76.754	52.817	76.888	52.797	70.344	46.422	12.790	12.790	12.547	12.547	90.000	485842.406	3933	8660818	59
60	123.637	3871.406	76.754	52.817	76.922	52.774	70.344	46.422	12.790	12.790	12.547	12.547	90.000	478648.579	3855	8532578	60
61	123.637	3988.737	78.175	50.212	78.281	50.172	71.765	43.817	12.790	12.790	12.547	12.547	90.000	493155.103	3992	8791177	61
