## Supplementary Code 2 for "Engineering combinatorial and dynamic decoders using synthetic immediate-early genes": XY_33-FT2-cell_5.txt

	Area	Mean	X	Y	XM	YM	BX	BY	Width	Height	Major	Minor	Angle	IntDen	Median	RawIntDen	Slice
1	195.665	3639.865	95.480	22.974	95.564	22.911	87.397	14.921	15.869	15.869	15.784	15.784	89.872	712193.909	3693	12695849.000	1
2	195.665	3658.229	95.480	23.211	95.470	23.143	87.397	15.158	15.869	15.869	15.784	15.784	89.872	715787.121	3703	12759903.000	2
3	195.665	3651.534	94.059	23.211	94.024	23.143	85.976	15.158	15.869	15.869	15.784	15.784	89.872	714477.041	3694	12736549.000	3
4	195.665	3666.413	93.822	22.974	93.769	22.946	85.739	14.921	15.869	15.869	15.784	15.784	89.872	717388.454	3695	12788449.000	4
5	195.665	3622.623	93.822	22.737	93.668	22.757	85.739	14.685	15.869	15.869	15.784	15.784	89.872	708820.204	3663	12635708.000	5
6	195.665	3629.462	93.585	22.737	93.381	22.823	85.502	14.685	15.869	15.869	15.784	15.784	89.872	710158.501	3662	12659565.000	6
7	195.665	3709.286	93.348	23.211	93.188	23.234	85.265	15.158	15.869	15.869	15.784	15.784	89.872	725777.251	3777	12937991.000	7
8	195.665	3762.458	92.875	23.448	92.780	23.461	84.791	15.395	15.869	15.869	15.784	15.784	89.872	736181.150	3820	13123455.000	8
9	195.665	3795.414	92.875	23.448	92.823	23.498	84.791	15.395	15.869	15.869	15.784	15.784	89.872	742629.398	3841	13238404.000	9
10	195.665	3837.146	92.875	23.448	92.808	23.522	84.791	15.395	15.869	15.869	15.784	15.784	89.872	750794.875	3887	13383965.000	10
11	195.665	3861.841	92.875	23.448	92.842	23.524	84.791	15.395	15.869	15.869	15.784	15.784	89.872	755626.811	3912	13470101.000	11
12	195.665	3884.970	93.348	23.448	93.260	23.524	85.265	15.395	15.869	15.869	15.784	15.784	89.872	760152.348	3941	13550775.000	12
13	195.665	3917.901	93.585	23.685	93.428	23.767	85.502	15.632	15.869	15.869	15.784	15.784	89.872	766595.883	3988	13665640.000	13
14	195.665	3979.545	93.585	24.395	93.464	24.441	85.502	16.342	15.869	15.869	15.784	15.784	89.872	778657.380	4034	13880653.000	14
15	195.665	3975.927	93.585	24.395	93.518	24.456	85.502	16.342	15.869	15.869	15.784	15.784	89.872	777949.385	4033	13868032.000	15
16	195.665	3984.168	93.348	24.632	93.326	24.712	85.265	16.579	15.869	15.869	15.784	15.784	89.872	779561.882	4048	13896777.000	16
17	195.665	4026.696	93.111	25.343	93.120	25.417	85.028	17.290	15.869	15.869	15.784	15.784	89.872	787883.083	4090	14045114.000	17
18	195.665	4045.302	93.111	26.053	93.102	26.124	85.028	18.000	15.869	15.869	15.784	15.784	89.872	791523.808	4126	14110015.000	18
19	195.665	4075.261	93.111	27.001	93.146	27.029	85.028	18.948	15.869	15.869	15.784	15.784	89.872	797385.622	4155	14214510.000	19
20	195.665	4111.943	93.348	27.474	93.381	27.483	85.265	19.421	15.869	15.869	15.784	15.784	89.872	804562.957	4195	14342456.000	20
21	195.665	4122.161	94.059	27.711	94.020	27.744	85.976	19.658	15.869	15.869	15.784	15.784	89.872	806562.239	4188	14378096.000	21
22	195.665	4098.993	94.296	27.711	94.207	27.774	86.212	19.658	15.869	15.869	15.784	15.784	89.872	802029.186	4165	14297288.000	22
23	195.665	4115.788	94.296	27.948	94.178	28.016	86.212	19.895	15.869	15.869	15.784	15.784	89.872	805315.268	4188	14355867.000	23
24	195.665	4204.739	94.296	29.132	94.148	29.121	86.212	21.079	15.869	15.869	15.784	15.784	89.872	822719.910	4286	14666129.000	24
25	195.665	4160.967	94.296	29.132	94.100	29.106	86.212	21.079	15.869	15.869	15.784	15.784	89.872	814155.306	4236	14513453.000	25
26	195.665	4149.274	93.822	29.132	93.618	29.086	85.739	21.079	15.869	15.869	15.784	15.784	89.872	811867.294	4209	14472666.000	26
27	195.665	4191.468	93.111	29.132	92.937	29.064	85.028	21.079	15.869	15.869	15.784	15.784	89.872	820123.311	4264	14619841.000	27
28	195.665	4257.017	92.875	27.711	92.717	27.676	84.791	19.658	15.869	15.869	15.784	15.784	89.872	832948.900	4330	14848475.000	28
29	195.665	4279.112	92.638	27.474	92.454	27.423	84.554	19.421	15.869	15.869	15.784	15.784	89.872	837272.152	4345	14925543.000	29
30	195.665	4260.514	92.401	27.237	92.209	27.185	84.318	19.185	15.869	15.869	15.784	15.784	89.872	833633.222	4332	14860674.000	30
31	195.665	4274.223	92.164	26.764	91.961	26.710	84.081	18.711	15.869	15.869	15.784	15.784	89.872	836315.537	4327	14908490.000	31
32	195.665	4342.141	91.927	26.290	91.786	26.270	83.844	18.237	15.869	15.869	15.784	15.784	89.872	849604.765	4406	15145389.000	32
33	195.665	4357.987	91.927	26.290	91.752	26.261	83.844	18.237	15.869	15.869	15.784	15.784	89.872	852705.280	4421	15200660.000	33
34	195.665	4345.055	91.927	26.290	91.704	26.252	83.844	18.237	15.869	15.869	15.784	15.784	89.872	850174.818	4414	15155551.000	34
35	195.665	4364.022	91.927	26.290	91.736	26.284	83.844	18.237	15.869	15.869	15.784	15.784	89.872	853886.001	4414	15221708.000	35
36	195.665	4335.412	91.927	26.290	91.788	26.274	83.844	18.237	15.869	15.869	15.784	15.784	89.872	848288.121	4414	15121918.000	36
37	195.665	4362.982	91.927	26.290	91.841	26.260	83.844	18.237	15.869	15.869	15.784	15.784	89.872	853682.594	4437	15218082.000	37
38	195.665	4358.129	91.927	26.290	91.874	26.260	83.844	18.237	15.869	15.869	15.784	15.784	89.872	852732.935	4433	15201153.000	38
39	195.665	4341.309	91.927	26.764	91.934	26.719	83.844	18.711	15.869	15.869	15.784	15.784	89.872	849441.916	4442	15142486.000	39
40	195.665	4293.915	91.927	26.764	91.946	26.715	83.844	18.711	15.869	15.869	15.784	15.784	89.872	840168.588	4401	14977176.000	40
41	195.665	4210.592	91.927	26.764	92.083	26.689	83.844	18.711	15.869	15.869	15.784	15.784	89.872	823865.234	4375	14686546.000	41
42	195.665	4237.939	92.401	26.764	92.541	26.683	84.318	18.711	15.869	15.869	15.784	15.784	89.872	829216.008	4391	14781931.000	42
43	195.665	4290.282	93.585	25.816	93.557	25.768	85.502	17.764	15.869	15.869	15.784	15.784	89.872	839457.676	4388	14964503.000	43
44	195.665	4253.216	94.059	25.106	93.917	25.103	85.976	17.053	15.869	15.869	15.784	15.784	89.872	832205.171	4337	14835217.000	44
45	195.665	4219.662	94.059	25.106	93.816	25.093	85.976	17.053	15.869	15.869	15.784	15.784	89.872	825639.850	4324	14718181.000	45
46	195.665	4184.257	94.059	25.106	93.793	25.116	85.976	17.053	15.869	15.869	15.784	15.784	89.872	818712.425	4290	14594690.000	46
47	195.665	4307.622	93.348	25.816	93.280	25.805	85.265	17.764	15.869	15.869	15.784	15.784	89.872	842850.510	4388	15024985.000	47
48	195.665	4315.490	93.348	26.290	93.357	26.255	85.265	18.237	15.869	15.869	15.784	15.784	89.872	844389.969	4414	15052428.000	48
49	195.665	4291.856	93.348	26.290	93.320	26.276	85.265	18.237	15.869	15.869	15.784	15.784	89.872	839765.646	4386	14969993.000	49
50	195.665	4272.367	93.585	26.053	93.518	26.031	85.502	18.000	15.869	15.869	15.784	15.784	89.872	835952.424	4342	14902017.000	50
51	195.665	4210.567	93.822	26.053	93.699	26.071	85.739	18.000	15.869	15.869	15.784	15.784	89.872	823860.242	4284	14686457.000	51
52	195.665	4211.925	93.822	26.053	93.690	26.073	85.739	18.000	15.869	15.869	15.784	15.784	89.872	824126.083	4261	14691196.000	52
53	195.665	4225.857	93.822	26.053	93.683	26.058	85.739	18.000	15.869	15.869	15.784	15.784	89.872	826851.929	4290	14739788.000	53
54	195.665	4216.897	93.822	26.053	93.661	26.052	85.739	18.000	15.869	15.869	15.784	15.784	89.872	825098.798	4288	14708536.000	54
55	195.665	4202.321	93.822	26.053	93.685	26.051	85.739	18.000	15.869	15.869	15.784	15.784	89.872	822246.848	4272	14657696.000	55
56	195.665	4227.529	93.822	26.053	93.705	26.054	85.739	18.000	15.869	15.869	15.784	15.784	89.872	827179.197	4296	14745622.000	56
57	195.665	4235.997	93.822	26.053	93.702	26.038	85.739	18.000	15.869	15.869	15.784	15.784	89.872	828836.066	4307	14775158.000	57
58	195.665	4223.985	93.822	26.290	93.682	26.280	85.739	18.237	15.869	15.869	15.784	15.784	89.872	826485.787	4302	14733261.000	58
59	195.665	4235.617	93.822	26.290	93.694	26.266	85.739	18.237	15.869	15.869	15.784	15.784	89.872	828761.682	4312	14773832.000	59
60	195.665	4207.801	93.822	26.290	93.662	26.302	85.739	18.237	15.869	15.869	15.784	15.784	89.872	823319.078	4286	14676810.000	60
61	195.665	4247.998	93.822	27.001	93.668	26.988	85.739	18.948	15.869	15.869	15.784	15.784	89.872	831184.157	4330	14817016.000	61
