## Supplementary Code 2 for "Engineering combinatorial and dynamic decoders using synthetic immediate-early genes": XY_33-FT2-cell_6.txt

	Area	Mean	X	Y	XM	YM	BX	BY	Width	Height	Major	Minor	Angle	IntDen	Median	RawIntDen	Slice
1	195.665	4288.004	109.691	52.817	109.587	52.769	101.607	44.764	15.869	15.869	15.784	15.784	89.872	839011.932	4347	14956557.000	1
2	195.665	4294.271	109.691	53.054	109.620	53.052	101.607	45.001	15.869	15.869	15.784	15.784	89.872	840238.148	4343	14978416.000	2
3	195.665	4287.771	109.691	53.054	109.468	53.071	101.607	45.001	15.869	15.869	15.784	15.784	89.872	838966.326	4359	14955744.000	3
4	195.665	4269.994	109.454	53.291	109.231	53.424	101.371	45.238	15.869	15.869	15.784	15.784	89.872	835488.112	4341	14893740.000	4
5	195.665	4278.433	108.270	56.370	108.185	56.185	100.186	48.317	15.869	15.869	15.784	15.784	89.872	837139.260	4361	14923174.000	5
6	195.665	4271.727	107.796	57.080	107.744	56.844	99.713	49.027	15.869	15.869	15.784	15.784	89.872	835827.104	4349	14899783.000	6
7	195.665	4297.062	107.796	57.080	107.726	56.854	99.713	49.027	15.869	15.869	15.784	15.784	89.872	840784.304	4382	14988152.000	7
8	195.665	4348.439	107.085	55.659	107.112	55.621	99.002	47.606	15.869	15.869	15.784	15.784	89.872	850836.926	4415	15167354.000	8
9	195.665	4333.131	107.085	56.133	107.160	56.003	99.002	48.080	15.869	15.869	15.784	15.784	89.872	847841.761	4421	15113961.000	9
10	195.665	4343.023	107.085	56.133	107.200	56.047	99.002	48.080	15.869	15.869	15.784	15.784	89.872	849777.262	4409	15148464.000	10
11	195.665	4360.924	107.085	56.133	107.221	56.072	99.002	48.080	15.869	15.869	15.784	15.784	89.872	853279.821	4436	15210902.000	11
12	195.665	4359.332	107.085	56.133	107.240	56.066	99.002	48.080	15.869	15.869	15.784	15.784	89.872	852968.317	4418	15205349.000	12
13	195.665	4407.161	107.559	56.133	107.676	56.119	99.476	48.080	15.869	15.869	15.784	15.784	89.872	862326.912	4476	15372179.000	13
14	195.665	4440.719	108.033	56.133	108.120	56.117	99.950	48.080	15.869	15.869	15.784	15.784	89.872	868893.018	4505	15489229.000	14
15	195.665	4453.028	108.033	56.133	108.125	56.109	99.950	48.080	15.869	15.869	15.784	15.784	89.872	871301.301	4535	15532160.000	15
16	195.665	4434.991	108.033	56.133	108.112	56.093	99.950	48.080	15.869	15.869	15.784	15.784	89.872	867772.152	4508	15469248.000	16
17	195.665	4442.190	108.507	56.133	108.595	56.114	100.423	48.080	15.869	15.869	15.784	15.784	89.872	869180.738	4506	15494358.000	17
18	195.665	4441.779	108.980	56.133	108.995	56.110	100.897	48.080	15.869	15.869	15.784	15.784	89.872	869100.351	4512	15492925.000	18
19	195.665	4417.254	109.217	56.133	109.298	56.125	101.134	48.080	15.869	15.869	15.784	15.784	89.872	864301.624	4490	15407381.000	19
20	195.665	4385.607	109.454	56.133	109.601	56.100	101.371	48.080	15.869	15.869	15.784	15.784	89.872	858109.513	4469	15296998.000	20
21	195.665	4370.161	109.454	56.370	109.616	56.367	101.371	48.317	15.869	15.869	15.784	15.784	89.872	855087.197	4447	15243121.000	21
22	195.665	4385.259	110.164	56.370	110.251	56.393	102.081	48.317	15.869	15.869	15.784	15.784	89.872	858041.300	4454	15295782.000	22
23	195.665	4438.082	110.875	56.370	110.806	56.446	102.792	48.317	15.869	15.869	15.784	15.784	89.872	868376.986	4502	15480030.000	23
24	195.665	4466.558	110.875	56.370	110.853	56.481	102.792	48.317	15.869	15.869	15.784	15.784	89.872	873948.668	4535	15579353.000	24
25	195.665	4420.258	111.112	56.370	111.113	56.519	103.029	48.317	15.869	15.869	15.784	15.784	89.872	864889.460	4477	15417860.000	25
26	195.665	4411.608	111.112	56.607	111.083	56.756	103.029	48.554	15.869	15.869	15.784	15.784	89.872	863196.858	4484	15387687.000	26
27	195.665	4398.451	111.822	56.843	111.631	56.992	103.739	48.791	15.869	15.869	15.784	15.784	89.872	860622.529	4498	15341796.000	27
28	195.665	4370.808	112.059	57.317	111.807	57.395	103.976	49.264	15.869	15.869	15.784	15.784	89.872	855213.919	4475	15245380.000	28
29	195.665	4431.116	111.586	57.554	111.384	57.612	103.502	49.501	15.869	15.869	15.784	15.784	89.872	867014.063	4529	15455734.000	29
30	195.665	4464.472	110.875	57.554	110.838	57.625	102.792	49.501	15.869	15.869	15.784	15.784	89.872	873540.621	4539	15572079.000	30
31	195.665	4455.943	110.401	58.028	110.508	58.015	102.318	49.975	15.869	15.869	15.784	15.784	89.872	871871.747	4527	15542329.000	31
32	195.665	4426.520	110.401	58.264	110.545	58.198	102.318	50.212	15.869	15.869	15.784	15.784	89.872	866114.666	4493	15439701.000	32
33	195.665	4516.859	111.112	57.791	111.137	57.761	103.029	49.738	15.869	15.869	15.784	15.784	89.872	883790.928	4583	15754805.000	33
34	195.665	4518.126	111.586	57.080	111.566	57.145	103.502	49.027	15.869	15.869	15.784	15.784	89.872	884038.762	4580	15759223.000	34
35	195.665	4528.056	111.586	56.843	111.630	56.902	103.502	48.791	15.869	15.869	15.784	15.784	89.872	885981.668	4581	15793858.000	35
36	195.665	4482.298	111.586	56.843	111.706	56.951	103.502	48.791	15.869	15.869	15.784	15.784	89.872	877028.595	4563	15634257.000	36
37	195.665	4488.614	111.822	56.607	111.898	56.712	103.739	48.554	15.869	15.869	15.784	15.784	89.872	878264.235	4553	15656284.000	37
38	195.665	4507.654	112.533	56.370	112.563	56.435	104.450	48.317	15.869	15.869	15.784	15.784	89.872	881989.722	4580	15722696.000	38
39	195.665	4512.407	112.533	56.370	112.601	56.394	104.450	48.317	15.869	15.869	15.784	15.784	89.872	882919.860	4595	15739277.000	39
40	195.665	4451.058	112.770	56.370	112.855	56.334	104.686	48.317	15.869	15.869	15.784	15.784	89.872	870915.861	4536	15525289.000	40
41	194.767	4482.967	113.682	56.371	113.604	56.348	105.634	48.317	15.632	15.869	15.816	15.680	91.800	873135.828	4574	15564863.000	41
42	193.477	4504.106	113.869	56.370	113.780	56.335	105.871	48.317	15.395	15.869	15.856	15.537	90.236	871441.543	4612	15534660.000	42
43	193.477	4507.682	113.869	56.133	113.850	56.154	105.871	48.080	15.395	15.869	15.856	15.537	90.236	872133.550	4565	15546996.000	43
44	193.477	4446.960	113.869	56.133	113.838	56.123	105.871	48.080	15.395	15.869	15.856	15.537	90.236	860385.240	4525	15337566.000	44
45	193.477	4465.316	113.869	56.133	113.665	56.029	105.871	48.080	15.395	15.869	15.856	15.537	90.236	863936.603	4610	15400874.000	45
46	193.477	4477.005	113.869	56.133	113.711	56.076	105.871	48.080	15.395	15.869	15.856	15.537	90.236	866198.194	4581	15441190.000	46
47	193.477	4504.987	113.869	55.659	113.668	55.671	105.871	47.606	15.395	15.869	15.856	15.537	90.236	871612.132	4617	15537701.000	47
48	193.477	4512.264	113.869	55.659	113.672	55.693	105.871	47.606	15.395	15.869	15.856	15.537	90.236	873019.932	4619	15562797.000	48
49	193.477	4511.317	113.869	55.896	113.698	55.891	105.871	47.843	15.395	15.869	15.856	15.537	90.236	872836.777	4608	15559532.000	49
50	194.767	4463.302	113.682	56.134	113.547	56.055	105.634	48.080	15.632	15.869	15.816	15.680	91.800	869305.665	4550	15496585.000	50
51	195.665	4417.275	113.480	56.133	113.408	56.057	105.397	48.080	15.869	15.869	15.784	15.784	89.872	864305.775	4489	15407455.000	51
52	195.665	4388.573	113.243	56.133	113.167	56.013	105.160	48.080	15.869	15.869	15.784	15.784	89.872	858689.777	4465	15307342.000	52
53	195.665	4462.692	113.243	55.659	113.141	55.604	105.160	47.606	15.869	15.869	15.784	15.784	89.872	873192.317	4542	15565870.000	53
54	195.665	4462.194	113.243	55.422	113.155	55.380	105.160	47.369	15.869	15.869	15.784	15.784	89.872	873094.765	4528	15564131.000	54
55	195.665	4453.803	113.007	54.949	112.955	55.030	104.923	46.896	15.869	15.869	15.784	15.784	89.872	871453.042	4510	15534865.000	55
56	195.665	4466.432	113.007	54.712	113.005	54.846	104.923	46.659	15.869	15.869	15.784	15.784	89.872	873924.097	4529	15578915.000	56
57	195.665	4466.962	113.007	54.712	113.040	54.870	104.923	46.659	15.869	15.869	15.784	15.784	89.872	874027.820	4531	15580764.000	57
58	195.665	4513.263	112.770	54.712	112.825	54.868	104.686	46.659	15.869	15.869	15.784	15.784	89.872	883087.252	4579	15742261.000	58
59	195.665	4504.662	112.770	54.712	112.800	54.901	104.686	46.659	15.869	15.869	15.784	15.784	89.872	881404.354	4570	15712261.000	59
60	195.665	4482.740	112.770	54.712	112.770	54.886	104.686	46.659	15.869	15.869	15.784	15.784	89.872	877115.040	4553	15635798.000	60
61	195.665	4507.096	112.770	54.712	112.824	54.889	104.686	46.659	15.869	15.869	15.784	15.784	89.872	881880.558	4579	15720750.000	61
