## Supplementary Code 2 for "Engineering combinatorial and dynamic decoders using synthetic immediate-early genes": XY_33-FT2-cell_7.txt

	Area	Mean	X	Y	XM	YM	BX	BY	Width	Height	Major	Minor	Angle	IntDen	Median	RawIntDen	Slice
1	142.317	3413.573	106.610	92.014	106.686	91.961	99.713	85.265	13.500	13.500	13.479	13.443	96.833	485809.646	3418	8660234	1
2	142.317	3397.022	107.320	92.014	107.365	91.979	100.423	85.265	13.500	13.500	13.479	13.443	96.833	483454.150	3391	8618244	2
3	142.317	3444.444	107.083	92.014	107.066	91.957	100.186	85.265	13.500	13.500	13.479	13.443	96.833	490203.131	3437	8738554	3
4	142.317	3448.114	106.610	92.014	106.640	91.949	99.713	85.265	13.500	13.500	13.479	13.443	96.833	490725.447	3445	8747865	4
5	142.317	3457.388	106.610	92.014	106.643	91.954	99.713	85.265	13.500	13.500	13.479	13.443	96.833	492045.288	3465	8771393	5
6	142.317	3469.688	106.610	92.014	106.664	91.959	99.713	85.265	13.500	13.500	13.479	13.443	96.833	493795.782	3475	8802598	6
7	142.317	3464.879	106.610	92.014	106.706	91.965	99.713	85.265	13.500	13.500	13.479	13.443	96.833	493111.347	3474	8790397	7
8	142.317	3481.548	106.847	92.724	106.957	92.653	99.950	85.976	13.500	13.500	13.479	13.443	96.833	495483.672	3508	8832687	8
9	142.317	3440.404	107.320	93.198	107.457	93.095	100.423	86.449	13.500	13.500	13.479	13.443	96.833	489628.197	3478	8728305	9
10	142.317	3383.767	107.320	93.198	107.646	93.074	100.423	86.449	13.500	13.500	13.479	13.443	96.833	481567.790	3516	8584617	10
11	142.317	3370.907	107.557	93.198	107.881	93.068	100.660	86.449	13.500	13.500	13.479	13.443	96.833	479737.526	3489	8551990	11
12	142.317	3473.948	108.741	92.961	108.872	92.875	101.844	86.212	13.500	13.500	13.479	13.443	96.833	494402.074	3534	8813406	12
13	142.317	3532.534	110.873	92.961	110.710	92.911	103.976	86.212	13.500	13.500	13.479	13.443	96.833	502739.879	3537	8962039	13
14	142.317	3524.091	111.110	92.724	110.957	92.692	104.213	85.976	13.500	13.500	13.479	13.443	96.833	501538.290	3523	8940619	14
15	142.317	3562.262	111.110	92.724	110.951	92.678	104.213	85.976	13.500	13.500	13.479	13.443	96.833	506970.628	3559	9037458	15
16	142.317	3568.116	110.873	92.724	110.751	92.706	103.976	85.976	13.500	13.500	13.479	13.443	96.833	507803.775	3563	9052310	16
17	142.317	3575.964	110.873	92.488	110.763	92.479	103.976	85.739	13.500	13.500	13.479	13.443	96.833	508920.714	3576	9072221	17
18	142.317	3613.572	110.873	92.488	110.746	92.509	103.976	85.739	13.500	13.500	13.479	13.443	96.833	514272.947	3615	9167632	18
19	142.317	3632.968	110.636	92.488	110.452	92.526	103.739	85.739	13.500	13.500	13.479	13.443	96.833	517033.348	3638	9216840	19
20	142.317	3660.092	110.636	92.488	110.463	92.528	103.739	85.739	13.500	13.500	13.479	13.443	96.833	520893.579	3670	9285654	20
21	142.317	3683.744	110.399	92.488	110.262	92.531	103.502	85.739	13.500	13.500	13.479	13.443	96.833	524259.655	3682	9345659	21
22	142.317	3672.875	110.162	92.724	110.072	92.773	103.265	85.976	13.500	13.500	13.479	13.443	96.833	522712.792	3662	9318084	22
23	142.317	3644.405	110.162	93.198	110.147	93.221	103.265	86.449	13.500	13.500	13.479	13.443	96.833	518661.047	3639	9245856	23
24	142.317	3518.966	109.926	93.672	110.040	93.649	103.029	86.923	13.500	13.500	13.479	13.443	96.833	500808.922	3540	8927617	24
25	142.317	3492.714	109.926	93.909	110.090	93.864	103.029	87.160	13.500	13.500	13.479	13.443	96.833	497072.777	3524	8861015	25
26	142.317	3541.315	109.926	93.909	110.023	93.873	103.029	87.160	13.500	13.500	13.479	13.443	96.833	503989.487	3552	8984315	26
27	142.317	3528.878	110.399	93.909	110.465	93.873	103.502	87.160	13.500	13.500	13.479	13.443	96.833	502219.527	3546	8952763	27
28	142.317	3474.753	110.873	93.909	110.984	93.846	103.976	87.160	13.500	13.500	13.479	13.443	96.833	494516.623	3512	8815448	28
29	142.317	3357.615	110.873	93.435	111.181	93.351	103.976	86.686	13.500	13.500	13.479	13.443	96.833	477845.949	3458	8518270	29
30	142.317	3442.375	111.110	93.435	111.390	93.299	104.213	86.686	13.500	13.500	13.479	13.443	96.833	489908.680	3544	8733305	30
31	142.317	3717.384	111.110	93.435	111.200	93.317	104.213	86.686	13.500	13.500	13.479	13.443	96.833	529047.163	3754	9431003	31
32	142.317	3909.259	111.110	93.435	111.070	93.326	104.213	86.686	13.500	13.500	13.479	13.443	96.833	556354.313	3941	9917791	32
33	142.317	3957.379	111.110	93.435	111.019	93.308	104.213	86.686	13.500	13.500	13.479	13.443	96.833	563202.529	3959	10039870	33
34	142.317	3963.503	111.110	93.435	111.007	93.339	104.213	86.686	13.500	13.500	13.479	13.443	96.833	564074.102	4002	10055407	34
35	142.317	3946.345	110.873	93.435	110.759	93.332	103.976	86.686	13.500	13.500	13.479	13.443	96.833	561632.161	3981	10011876	35
36	142.317	3935.292	110.399	93.198	110.303	93.115	103.502	86.449	13.500	13.500	13.479	13.443	96.833	560059.212	3972	9983836	36
37	142.317	3923.873	109.926	93.198	109.946	93.053	103.029	86.449	13.500	13.500	13.479	13.443	96.833	558434.150	3935	9954867	37
38	142.317	4016.676	109.452	93.198	109.427	93.093	102.555	86.449	13.500	13.500	13.479	13.443	96.833	571641.533	4040	10190307	38
39	142.317	4011.769	109.452	93.198	109.418	93.098	102.555	86.449	13.500	13.500	13.479	13.443	96.833	570943.186	4049	10177858	39
40	142.317	3994.689	109.452	92.724	109.415	92.638	102.555	85.976	13.500	13.500	13.479	13.443	96.833	568512.465	4032	10134527	40
41	142.317	4015.598	109.452	92.488	109.430	92.394	102.555	85.739	13.500	13.500	13.479	13.443	96.833	571488.108	4063	10187572	41
42	142.317	4034.332	109.215	92.251	109.196	92.149	102.318	85.502	13.500	13.500	13.479	13.443	96.833	574154.324	4079	10235101	42
43	142.317	4028.591	108.978	92.251	108.950	92.131	102.081	85.502	13.500	13.500	13.479	13.443	96.833	573337.221	4087	10220535	43
44	142.317	4037.419	108.978	92.251	108.962	92.121	102.081	85.502	13.500	13.500	13.479	13.443	96.833	574593.672	4095	10242933	44
45	142.317	4071.381	108.978	92.251	108.965	92.142	102.081	85.502	13.500	13.500	13.479	13.443	96.833	579426.955	4128	10329093	45
46	142.317	4048.466	108.978	92.251	108.953	92.143	102.081	85.502	13.500	13.500	13.479	13.443	96.833	576165.779	4112	10270958	46
47	142.317	4071.381	108.978	92.251	108.965	92.142	102.081	85.502	13.500	13.500	13.479	13.443	96.833	579426.955	4128	10329093	45
48	142.317	4048.466	108.978	92.251	108.953	92.143	102.081	85.502	13.500	13.500	13.479	13.443	96.833	576165.779	4112	10270958	46
49	142.317	4015.650	108.978	92.251	108.936	92.135	102.081	85.502	13.500	13.500	13.479	13.443	96.833	571495.513	4071	10187704	47
50	142.317	4024.434	108.978	92.961	108.924	92.847	102.081	86.212	13.500	13.500	13.479	13.443	96.833	572745.626	4074	10209989	48
51	142.317	4025.498	108.978	93.672	108.949	93.549	102.081	86.923	13.500	13.500	13.479	13.443	96.833	572897.031	4083	10212688	49
52	142.317	3990.650	108.978	93.672	108.917	93.570	102.081	86.923	13.500	13.500	13.479	13.443	96.833	567937.587	4045	10124279	50
53	142.317	3954.601	108.978	93.672	108.887	93.575	102.081	86.923	13.500	13.500	13.479	13.443	96.833	562807.160	4030	10032822	51
54	142.317	3880.171	108.978	94.146	108.862	94.074	102.081	87.397	13.500	13.500	13.479	13.443	96.833	552214.552	3947	9843994	52
55	142.317	3867.331	108.978	94.619	108.892	94.526	102.081	87.870	13.500	13.500	13.479	13.443	96.833	550387.262	3944	9811420	53
56	142.317	3874.184	108.978	95.330	108.891	95.229	102.081	88.581	13.500	13.500	13.479	13.443	96.833	551362.557	3948	9828806	54
57	142.317	3795.603	108.741	95.567	108.631	95.455	101.844	88.818	13.500	13.500	13.479	13.443	96.833	540179.140	3872	9629446	55
58	142.317	3747.185	108.741	95.567	108.594	95.456	101.844	88.818	13.500	13.500	13.479	13.443	96.833	533288.402	3814	9506609	56
59	142.317	3804.931	108.268	95.330	108.144	95.206	101.371	88.581	13.500	13.500	13.479	13.443	96.833	541506.610	3874	9653110	57
60	142.317	3882.512	107.794	94.619	107.709	94.518	100.897	87.870	13.500	13.500	13.479	13.443	96.833	552547.710	3945	9849933	58
61	142.317	3885.349	107.794	94.619	107.697	94.537	100.897	87.870	13.500	13.500	13.479	13.443	96.833	552951.493	3950	9857131	59
