## Supplementary Code 2 for "Engineering combinatorial and dynamic decoders using synthetic immediate-early genes": XY_34-FT2-cell_1.txt

	Area	Mean	X	Y	XM	YM	BX	BY	Width	Height	Major	Minor	Angle	IntDen	Median	RawIntDen	Slice
1	342.638	3684.459	52.598	22.973	52.603	23.087	42.396	12.079	20.369	21.790	22.033	19.801	113.320	1262435.544	3708	22504673	1
2	342.638	3727.986	52.361	22.973	52.321	23.101	42.159	12.079	20.369	21.790	22.033	19.801	113.320	1277349.610	3751	22770537	2
3	342.638	3730.943	52.361	22.973	52.200	23.065	42.159	12.079	20.369	21.790	22.033	19.801	113.320	1278362.995	3758	22788602	3
4	342.638	3757.234	51.887	22.973	51.830	23.096	41.685	12.079	20.369	21.790	22.033	19.801	113.320	1287371.267	3781	22949187	4
5	342.638	3756.094	51.177	22.973	51.157	23.116	40.975	12.079	20.369	21.790	22.033	19.801	113.320	1286980.722	3771	22942225	5
6	342.638	3741.177	51.177	22.973	51.142	23.116	40.975	12.079	20.369	21.790	22.033	19.801	113.320	1281869.537	3767	22851111	6
7	342.638	3756.292	51.177	22.973	51.102	23.133	40.975	12.079	20.369	21.790	22.033	19.801	113.320	1287048.375	3773	22943431	7
8	342.638	3793.466	51.177	23.683	51.129	23.793	40.975	12.790	20.369	21.790	22.033	19.801	113.320	1299785.724	3813	23170492	8
9	342.638	3813.312	51.177	24.157	51.169	24.237	40.975	13.263	20.369	21.790	22.033	19.801	113.320	1306585.697	3838	23291711	9
10	342.638	3821.048	51.177	24.394	51.200	24.420	40.975	13.500	20.369	21.790	22.033	19.801	113.320	1309236.149	3854	23338959	10
11	342.638	3851.191	51.651	24.868	51.635	24.882	41.448	13.974	20.369	21.790	22.033	19.801	113.320	1319564.486	3885	23523076	11
12	342.638	3859.840	51.887	24.868	51.884	24.912	41.685	13.974	20.369	21.790	22.033	19.801	113.320	1322527.732	3891	23575900	12
13	342.638	3912.181	52.124	24.631	52.085	24.720	41.922	13.737	20.369	21.790	22.033	19.801	113.320	1340462.038	3945	23895604	13
14	342.638	3909.639	52.361	24.394	52.228	24.486	42.159	13.500	20.369	21.790	22.033	19.801	113.320	1339590.858	3947	23880074	14
15	342.638	3932.415	52.361	24.631	52.267	24.728	42.159	13.737	20.369	21.790	22.033	19.801	113.320	1347394.961	3957	24019193	15
16	342.638	3967.224	52.361	25.578	52.272	25.661	42.159	14.685	20.369	21.790	22.033	19.801	113.320	1359321.714	3998	24231804	16
17	342.638	3934.143	52.598	28.183	52.548	28.082	42.396	17.290	20.369	21.790	22.033	19.801	113.320	1347986.948	3990	24029746	17
18	342.638	3921.126	52.835	28.894	52.708	28.772	42.632	18.000	20.369	21.790	22.033	19.801	113.320	1343526.876	3977	23950239	18
19	342.638	3897.715	53.309	29.131	53.132	29.000	43.106	18.237	20.369	21.790	22.033	19.801	113.320	1335505.455	3951	23807246	19
20	342.638	3986.926	53.309	27.710	53.112	27.677	43.106	16.816	20.369	21.790	22.033	19.801	113.320	1366072.322	4034	24352143	20
21	342.638	4012.580	53.309	27.236	53.112	27.263	43.106	16.342	20.369	21.790	22.033	19.801	113.320	1374862.547	4058	24508841	21
22	342.638	4004.443	53.309	26.999	53.076	26.964	43.106	16.106	20.369	21.790	22.033	19.801	113.320	1372074.434	4049	24459139	22
23	342.638	4033.589	52.835	26.999	52.616	26.903	42.632	16.106	20.369	21.790	22.033	19.801	113.320	1382060.806	4065	24637160	23
24	342.638	4039.157	52.124	26.999	51.925	26.873	41.922	16.106	20.369	21.790	22.033	19.801	113.320	1383968.763	4065	24671172	24
25	342.638	4061.348	52.124	26.526	51.894	26.420	41.922	15.632	20.369	21.790	22.033	19.801	113.320	1391572.320	4080	24806716	25
26	342.638	4079.859	52.124	25.815	51.900	25.742	41.922	14.921	20.369	21.790	22.033	19.801	113.320	1397914.769	4093	24919779	26
27	342.638	4076.760	52.124	25.341	51.902	25.296	41.922	14.448	20.369	21.790	22.033	19.801	113.320	1396852.917	4094	24900850	27
28	342.638	4082.321	52.124	25.104	51.903	25.048	41.922	14.211	20.369	21.790	22.033	19.801	113.320	1398758.182	4096	24934814	28
29	342.638	4062.643	52.124	25.104	51.886	25.063	41.922	14.211	20.369	21.790	22.033	19.801	113.320	1392015.876	4086	24814623	29
30	342.638	4073.410	51.887	25.341	51.716	25.305	41.685	14.448	20.369	21.790	22.033	19.801	113.320	1395705.068	4090	24880388	30
31	342.638	4099.185	51.651	26.052	51.533	25.952	41.448	15.158	20.369	21.790	22.033	19.801	113.320	1404536.468	4112	25037820.000	31
32	342.638	4112.900	51.414	26.289	51.367	26.133	41.211	15.395	20.369	21.790	22.033	19.801	113.320	1409235.960	4126	25121595	32
33	342.638	4104.226	51.414	26.289	51.352	26.096	41.211	15.395	20.369	21.790	22.033	19.801	113.320	1406263.738	4122	25068611	33
34	342.638	4113.780	51.414	26.289	51.364	26.066	41.211	15.395	20.369	21.790	22.033	19.801	113.320	1409537.535	4123	25126971.000	34
35	342.638	4110.829	51.651	26.052	51.578	25.814	41.448	15.158	20.369	21.790	22.033	19.801	113.320	1408526.114	4122	25108941	35
36	342.638	4099.896	51.651	25.815	51.599	25.581	41.448	14.921	20.369	21.790	22.033	19.801	113.320	1404780.095	4111	25042163	36
37	342.638	4086.305	51.651	25.815	51.569	25.539	41.448	14.921	20.369	21.790	22.033	19.801	113.320	1400123.348	4098	24959150	37
38	342.638	4098.958	51.651	25.815	51.529	25.518	41.448	14.921	20.369	21.790	22.033	19.801	113.320	1404458.830	4114	25036436	38
39	342.638	4090.156	51.651	25.815	51.523	25.503	41.448	14.921	20.369	21.790	22.033	19.801	113.320	1401443.021	4105	24982675	39
40	342.638	4106.585	51.651	25.815	51.538	25.522	41.448	14.921	20.369	21.790	22.033	19.801	113.320	1407072.146	4127	25083022	40
41	342.638	4091.050	51.651	25.578	51.552	25.304	41.448	14.685	20.369	21.790	22.033	19.801	113.320	1401749.196	4111	24988133	41
42	342.638	4084.822	51.651	25.341	51.516	25.023	41.448	14.448	20.369	21.790	22.033	19.801	113.320	1399615.113	4105	24950090	42
43	342.638	4059.365	51.651	25.341	51.514	25.027	41.448	14.448	20.369	21.790	22.033	19.801	113.320	1390892.878	4092	24794604	43
44	342.638	4072.406	51.651	25.104	51.550	24.793	41.448	14.211	20.369	21.790	22.033	19.801	113.320	1395361.084	4093	24874256	44
45	342.638	4065.467	51.651	24.631	51.479	24.313	41.448	13.737	20.369	21.790	22.033	19.801	113.320	1392983.430	4106	24831871	45
46	342.638	4111.330	51.651	24.394	51.519	24.166	41.448	13.500	20.369	21.790	22.033	19.801	113.320	1408697.769	4147	25112001	46
47	342.638	4141.456	51.414	23.920	51.317	23.746	41.211	13.027	20.369	21.790	22.033	19.801	113.320	1419020.384	4177	25296016	47
48	342.638	4166.356	51.177	23.920	51.123	23.720	40.975	13.027	20.369	21.790	22.033	19.801	113.320	1427552.059	4198	25448105	48
49	342.638	4159.343	50.940	23.920	50.933	23.666	40.738	13.027	20.369	21.790	22.033	19.801	113.320	1425148.937	4181	25405266	49
50	342.638	4130.535	50.940	23.920	50.942	23.638	40.738	13.027	20.369	21.790	22.033	19.801	113.320	1415278.405	4167	25229310	50
51	342.638	4080.230	50.940	23.920	50.975	23.617	40.738	13.027	20.369	21.790	22.033	19.801	113.320	1398041.828	4111	24922044	51
52	342.638	4071.552	50.940	23.920	50.942	23.621	40.738	13.027	20.369	21.790	22.033	19.801	113.320	1395068.428	4107	24869039	52
53	342.638	4046.379	50.940	23.683	50.930	23.360	40.738	12.790	20.369	21.790	22.033	19.801	113.320	1386443.184	4077	24715282	53
54	342.638	4039.928	50.940	23.447	50.998	23.111	40.738	12.553	20.369	21.790	22.033	19.801	113.320	1384233.034	4065	24675883	54
55	342.638	4090.900	50.940	22.973	50.935	22.690	40.738	12.079	20.369	21.790	22.033	19.801	113.320	1401697.812	4128	24987217	55
56	342.638	4055.373	50.703	22.973	50.678	22.672	40.501	12.079	20.369	21.790	22.033	19.801	113.320	1389525.019	4084	24770220	56
57	342.638	4013.564	50.703	22.973	50.710	22.631	40.501	12.079	20.369	21.790	22.033	19.801	113.320	1375199.463	4044	24514847	57
58	342.638	4003.049	50.703	22.736	50.696	22.350	40.501	11.842	20.369	21.790	22.033	19.801	113.320	1371596.827	4029	24450625	58
59	342.638	3988.190	50.703	22.736	50.674	22.392	40.501	11.842	20.369	21.790	22.033	19.801	113.320	1366505.612	4019	24359867	59
60	342.638	4017.358	50.466	22.025	50.429	21.717	40.264	11.132	20.369	21.790	22.033	19.801	113.320	1376499.389	4060	24538020	60
61	342.638	4078.469	50.230	20.841	50.204	20.610	40.027	9.948	20.369	21.790	22.033	19.801	113.320	1397438.453	4125	24911288	61
