## Supplementary Code 2 for "Engineering combinatorial and dynamic decoders using synthetic immediate-early genes": XY_34-FT2-cell_2.txt

	Area	Mean	X	Y	XM	YM	BX	BY	Width	Height	Major	Minor	Angle	IntDen	Median	RawIntDen	Slice
1	245.367	3326.987	96.064	11.379	95.939	11.372	87.160	2.368	17.764	18.000	18.694	16.712	130.897	816331.293	3345	14552243.000	1
2	245.367	3326.835	96.064	11.379	96.003	11.358	87.160	2.368	17.764	18.000	18.694	16.712	130.897	816293.933	3340	14551577.000	2
3	245.367	3349.009	95.827	11.853	95.831	11.662	86.923	2.842	17.764	18.000	18.694	16.712	130.897	821734.630	3338	14648565.000	3
4	245.367	3400.576	95.827	11.853	95.987	11.614	86.923	2.842	17.764	18.000	18.694	16.712	130.897	834387.553	3375	14874121.000	4
5	245.367	3380.091	95.590	11.853	95.877	11.534	86.686	2.842	17.764	18.000	18.694	16.712	130.897	829361.074	3346	14784517.000	5
6	245.367	3375.796	95.590	11.616	95.962	11.244	86.686	2.605	17.764	18.000	18.694	16.712	130.897	828307.243	3352	14765731.000	6
7	245.367	3410.930	96.064	11.379	96.302	10.965	87.160	2.368	17.764	18.000	18.694	16.712	130.897	836928.056	3409	14919409.000	7
8	245.367	3468.671	96.064	11.379	96.206	10.997	87.160	2.368	17.764	18.000	18.694	16.712	130.897	851095.700	3472	15171967.000	8
9	245.367	3500.461	95.827	11.379	96.038	11.009	86.923	2.368	17.764	18.000	18.694	16.712	130.897	858895.932	3519	15311017.000	9
10	245.367	3565.217	95.590	11.142	95.764	10.823	86.686	2.132	17.764	18.000	18.694	16.712	130.897	874784.787	3600	15594258.000	10
11	245.367	3626.253	95.590	11.142	95.728	10.885	86.686	2.132	17.764	18.000	18.694	16.712	130.897	889760.952	3664	15861229.000	11
12	245.367	3666.674	95.590	11.142	95.692	10.890	86.686	2.132	17.764	18.000	18.694	16.712	130.897	899678.998	3688	16038032.000	12
13	245.367	3743.281	95.590	11.142	95.690	10.940	86.686	2.132	17.764	18.000	18.694	16.712	130.897	918475.677	3774	16373109.000	13
14	245.367	3774.278	95.590	11.142	95.646	10.959	86.686	2.132	17.764	18.000	18.694	16.712	130.897	926081.478	3791	16508693.000	14
15	245.367	3777.925	95.590	11.142	95.615	10.938	86.686	2.132	17.764	18.000	18.694	16.712	130.897	926976.163	3787	16524642.000	15
16	245.367	3797.332	95.590	11.142	95.575	10.959	86.686	2.132	17.764	18.000	18.694	16.712	130.897	931737.978	3818	16609528.000	16
17	245.367	3835.859	94.643	11.142	94.790	10.951	85.739	2.132	17.764	18.000	18.694	16.712	130.897	941191.320	3859	16778047.000	17
18	245.367	3846.690	94.169	10.905	94.309	10.748	85.265	1.895	17.764	18.000	18.694	16.712	130.897	943848.841	3863	16825421.000	18
19	245.367	3874.214	94.169	10.905	94.317	10.712	85.265	1.895	17.764	18.000	18.694	16.712	130.897	950602.478	3878	16945814.000	19
20	245.367	3897.663	94.169	10.905	94.265	10.767	85.265	1.895	17.764	18.000	18.694	16.712	130.897	956355.857	3900	17048376.000	20
21	245.367	3915.233	94.169	10.905	94.205	10.773	85.265	1.895	17.764	18.000	18.694	16.712	130.897	960667.049	3951	17125229.000	21
22	245.367	3948.337	94.169	10.905	94.258	10.728	85.265	1.895	17.764	18.000	18.694	16.712	130.897	968789.668	3962	17270026.000	22
23	245.367	3958.712	93.458	10.905	93.629	10.682	84.554	1.895	17.764	18.000	18.694	16.712	130.897	971335.387	3993	17315407.000	23
24	245.367	3998.227	93.458	10.669	93.636	10.433	84.554	1.658	17.764	18.000	18.694	16.712	130.897	981031.123	4018	17488247.000	24
25	245.367	4020.716	93.458	10.432	93.573	10.191	84.554	1.421	17.764	18.000	18.694	16.712	130.897	986549.008	4054	17586611.000	25
26	245.367	4001.012	93.458	10.432	93.576	10.156	84.554	1.421	17.764	18.000	18.694	16.712	130.897	981714.435	4023	17500428.000	26
27	245.367	4038.388	93.932	9.484	93.946	9.294	85.028	0.474	17.764	18.000	18.694	16.712	130.897	990885.163	4063	17663909.000	27
28	245.030	4028.576	94.170	8.786	94.120	8.728	85.265	0.000	17.764	17.764	18.676	16.705	131.577	987121.699	4080	17596820.000	28
29	245.030	4033.256	94.170	8.786	94.128	8.743	85.265	0.000	17.764	17.764	18.676	16.705	131.577	988268.425	4110	17617262.000	29
30	245.030	4017.539	94.170	8.786	94.205	8.739	85.265	0.000	17.764	17.764	18.676	16.705	131.577	984417.226	4069	17548609.000	30
31	245.030	4013.354	94.170	8.786	94.261	8.760	85.265	0.000	17.764	17.764	18.676	16.705	131.577	983391.836	4055	17530330.000	31
32	245.030	4036.738	94.170	8.786	94.297	8.756	85.265	0.000	17.764	17.764	18.676	16.705	131.577	989121.598	4092	17632471.000	32
33	245.367	4034.060	94.406	9.247	94.598	9.223	85.502	0.237	17.764	18.000	18.694	16.712	130.897	989823.198	4078	17644978.000	33
34	245.367	4041.396	94.406	9.721	94.610	9.649	85.502	0.711	17.764	18.000	18.694	16.712	130.897	991623.226	4071	17677066.000	34
35	245.367	4013.017	94.406	9.721	94.560	9.683	85.502	0.711	17.764	18.000	18.694	16.712	130.897	984659.955	4064	17552936.000	35
36	245.367	4012.441	94.406	10.432	94.653	10.216	85.502	1.421	17.764	18.000	18.694	16.712	130.897	984518.760	4068	17550419.000	36
37	245.367	4013.830	94.879	10.432	95.072	10.187	85.976	1.421	17.764	18.000	18.694	16.712	130.897	984859.435	4048	17556492.000	37
38	245.367	4041.584	94.879	10.195	95.036	9.994	85.976	1.184	17.764	18.000	18.694	16.712	130.897	991669.450	4079	17677890.000	38
39	245.367	4051.797	94.879	10.195	95.105	10.049	85.976	1.184	17.764	18.000	18.694	16.712	130.897	994175.172	4095	17722558.000	39
40	245.367	4048.883	94.879	10.195	95.067	10.009	85.976	1.184	17.764	18.000	18.694	16.712	130.897	993460.277	4091	17709814.000	40
41	245.367	4029.187	94.879	10.195	95.097	10.010	85.976	1.184	17.764	18.000	18.694	16.712	130.897	988627.668	4074	17623666.000	41
42	245.367	4023.345	94.879	10.195	95.120	9.999	85.976	1.184	17.764	18.000	18.694	16.712	130.897	987194.119	4087	17598111.000	42
43	245.367	3982.480	94.879	10.195	95.157	10.055	85.976	1.184	17.764	18.000	18.694	16.712	130.897	977167.133	4029	17419366.000	43
44	245.367	3989.539	94.879	10.195	95.148	10.097	85.976	1.184	17.764	18.000	18.694	16.712	130.897	978899.228	4039	17450243.000	44
45	245.367	3976.957	96.064	10.669	96.028	10.516	87.160	1.658	17.764	18.000	18.694	16.712	130.897	975812.176	4019	17395212.000	45
46	245.367	3992.800	96.064	10.669	96.069	10.481	87.160	1.658	17.764	18.000	18.694	16.712	130.897	979699.446	4044	17464508.000	46
47	245.367	3985.350	96.064	10.669	96.065	10.491	87.160	1.658	17.764	18.000	18.694	16.712	130.897	977871.482	4064	17431922.000	47
48	245.367	3997.669	96.064	10.669	96.031	10.500	87.160	1.658	17.764	18.000	18.694	16.712	130.897	980894.191	4060	17485806.000	48
49	245.367	3997.639	96.064	10.669	96.028	10.474	87.160	1.658	17.764	18.000	18.694	16.712	130.897	980886.618	4054	17485671.000	49
50	245.367	4023.021	96.064	10.669	96.102	10.413	87.160	1.658	17.764	18.000	18.694	16.712	130.897	987114.518	4083	17596692.000	50
51	245.367	3993.301	96.064	10.669	96.104	10.411	87.160	1.658	17.764	18.000	18.694	16.712	130.897	979822.409	4059	17466700.000	51
52	245.367	3920.741	96.064	10.669	96.096	10.327	87.160	1.658	17.764	18.000	18.694	16.712	130.897	962018.528	3977	17149321.000	52
53	245.367	3957.547	96.064	10.669	96.130	10.363	87.160	1.658	17.764	18.000	18.694	16.712	130.897	971049.463	4026	17310310.000	53
54	245.367	3920.315	96.064	10.669	96.112	10.319	87.160	1.658	17.764	18.000	18.694	16.712	130.897	961913.964	3988	17147457.000	54
55	245.367	3886.713	96.064	10.432	96.052	10.117	87.160	1.421	17.764	18.000	18.694	16.712	130.897	953669.167	3945	17000482.000	55
56	245.367	3947.290	96.064	9.958	96.094	9.713	87.160	0.947	17.764	18.000	18.694	16.712	130.897	968532.801	4013	17265447.000	56
57	245.367	3906.986	96.064	9.958	96.046	9.694	87.160	0.947	17.764	18.000	18.694	16.712	130.897	958643.476	3979	17089156.000	57
58	245.367	3941.853	95.827	9.721	95.788	9.507	86.923	0.711	17.764	18.000	18.694	16.712	130.897	967198.656	4016	17241664.000	58
59	245.367	3908.748	94.879	9.011	94.937	8.863	85.976	0.000	17.764	18.000	18.694	16.712	130.897	959075.869	4000	17096864.000	59
60	245.367	3956.938	94.879	9.011	94.980	8.931	85.976	0.000	17.764	18.000	18.694	16.712	130.897	970900.134	4038	17307648.000	60
61	245.367	3949.336	94.879	9.011	94.977	8.971	85.976	0.000	17.764	18.000	18.694	16.712	130.897	969034.866	4022	17274397.000	61
