## Supplementary Code 2 for "Engineering combinatorial and dynamic decoders using synthetic immediate-early genes": XY_34-FT2-cell_3.txt

	Area	Mean	X	Y	XM	YM	BX	BY	Width	Height	Major	Minor	Angle	IntDen	Median	RawIntDen	Slice
1	210.867	2902.898	75.825	60.745	75.834	60.741	67.265	52.580	17.053	16.106	17.258	15.557	26.706	612125.604	2917	10911992	1
2	210.867	2935.068	75.825	60.982	75.895	60.983	67.265	52.817	17.053	16.106	17.258	15.557	26.706	618909.310	2955	11032921	2
3	210.867	2949.829	75.825	60.982	75.849	60.967	67.265	52.817	17.053	16.106	17.258	15.557	26.706	622021.885	2957	11088407	3
4	210.867	2989.563	75.825	60.982	75.888	61.007	67.265	52.817	17.053	16.106	17.258	15.557	26.706	630400.585	3012	11237769	4
5	210.867	3001.029	75.825	60.982	75.900	61.040	67.265	52.817	17.053	16.106	17.258	15.557	26.706	632818.236	3020	11280867	5
6	210.867	2993.756	75.825	60.982	75.910	61.038	67.265	52.817	17.053	16.106	17.258	15.557	26.706	631284.723	3017	11253530	6
7	210.867	2994.180	76.062	60.982	76.139	61.062	67.501	52.817	17.053	16.106	17.258	15.557	26.706	631374.141	3009	11255124	7
8	210.867	3090.080	76.062	63.350	76.153	63.372	67.501	55.185	17.053	16.106	17.258	15.557	26.706	651596.291	3108	11615612	8
9	210.867	3100.117	76.536	64.298	76.631	64.318	67.975	56.133	17.053	16.106	17.258	15.557	26.706	653712.703	3121	11653340	9
10	210.867	3095.049	76.536	64.298	76.705	64.309	67.975	56.133	17.053	16.106	17.258	15.557	26.706	652644.119	3113	11634291	10
11	210.867	3096.982	77.010	64.298	77.191	64.302	68.449	56.133	17.053	16.106	17.258	15.557	26.706	653051.717	3112	11641557	11
12	210.867	3116.516	78.194	64.298	78.374	64.299	69.633	56.133	17.053	16.106	17.258	15.557	26.706	657170.666	3139	11714983	12
13	210.867	3229.620	79.852	64.061	79.974	64.035	71.291	55.896	17.053	16.106	17.258	15.557	26.706	681020.638	3249	12140142	13
14	210.867	3232.174	80.326	63.587	80.486	63.590	71.765	55.422	17.053	16.106	17.258	15.557	26.706	681559.166	3262	12149742	14
15	210.867	3289.896	81.036	63.113	81.179	63.165	72.475	54.949	17.053	16.106	17.258	15.557	26.706	693730.781	3322	12366718	15
16	210.867	3329.881	82.220	62.876	82.294	62.956	73.659	54.712	17.053	16.106	17.258	15.557	26.706	702162.267	3355	12517021	16
17	210.867	3320.186	82.694	62.640	82.760	62.751	74.133	54.475	17.053	16.106	17.258	15.557	26.706	700118.107	3349	12480581	17
18	210.867	3340.968	82.694	63.113	82.784	63.220	74.133	54.949	17.053	16.106	17.258	15.557	26.706	704500.149	3367	12558697	18
19	210.867	3350.408	82.457	63.824	82.596	63.925	73.896	55.659	17.053	16.106	17.258	15.557	26.706	706490.905	3389	12594185	19
20	210.867	3339.230	82.457	64.061	82.616	64.178	73.896	55.896	17.053	16.106	17.258	15.557	26.706	704133.838	3361	12552167	20
21	210.867	3365.970	82.931	64.061	83.085	64.179	74.370	55.896	17.053	16.106	17.258	15.557	26.706	709772.332	3405	12652681	21
22	210.867	3432.343	83.878	64.061	83.951	64.168	75.317	55.896	17.053	16.106	17.258	15.557	26.706	723768.264	3460	12902178	22
23	210.867	3483.068	84.826	65.008	84.778	65.004	76.265	56.843	17.053	16.106	17.258	15.557	26.706	734464.370	3503	13092851	23
24	210.867	3504.266	85.062	65.008	85.017	65.002	76.502	56.843	17.053	16.106	17.258	15.557	26.706	738934.483	3525	13172537	24
25	210.867	3534.625	84.589	65.008	84.553	64.984	76.028	56.843	17.053	16.106	17.258	15.557	26.706	745336.227	3548	13286657	25
26	210.867	3551.388	84.589	65.008	84.532	64.972	76.028	56.843	17.053	16.106	17.258	15.557	26.706	748870.986	3556	13349669	26
27	210.867	3568.892	84.589	65.008	84.508	64.943	76.028	56.843	17.053	16.106	17.258	15.557	26.706	752561.917	3572	13415465	27
28	210.867	3577.529	83.405	65.245	83.443	65.147	74.844	57.080	17.053	16.106	17.258	15.557	26.706	754383.093	3574	13447930	28
29	210.867	3579.485	82.694	65.245	82.788	65.131	74.133	57.080	17.053	16.106	17.258	15.557	26.706	754795.684	3584	13455285	29
30	210.867	3589.734	82.931	65.245	82.987	65.118	74.370	57.080	17.053	16.106	17.258	15.557	26.706	756956.805	3600	13493810	30
31	210.867	3608.632	83.405	65.008	83.407	64.897	74.844	56.843	17.053	16.106	17.258	15.557	26.706	760941.683	3617	13564846	31
32	210.867	3631.661	83.405	65.008	83.407	64.897	74.844	56.843	17.053	16.106	17.258	15.557	26.706	765797.909	3643	13651415	32
33	210.867	3637.767	82.931	65.008	82.984	64.907	74.370	56.843	17.053	16.106	17.258	15.557	26.706	767085.382	3645	13674366	33
34	210.867	3650.881	82.694	64.061	82.762	64.044	74.133	55.896	17.053	16.106	17.258	15.557	26.706	769850.720	3662	13723662	34
35	210.867	3645.068	82.694	64.061	82.819	64.005	74.133	55.896	17.053	16.106	17.258	15.557	26.706	768624.841	3664	13701809	35
36	210.867	3637.234	82.694	64.061	82.840	64.002	74.133	55.896	17.053	16.106	17.258	15.557	26.706	766972.908	3665	13672361	36
37	210.867	3634.852	82.931	63.587	83.097	63.520	74.370	55.422	17.053	16.106	17.258	15.557	26.706	766470.788	3675	13663410	37
38	210.867	3676.726	83.641	63.350	83.750	63.336	75.081	55.185	17.053	16.106	17.258	15.557	26.706	775300.560	3707	13820813	38
39	210.867	3688.135	84.115	63.113	84.147	63.109	75.554	54.949	17.053	16.106	17.258	15.557	26.706	777706.263	3708	13863698	39
40	210.867	3686.578	84.352	63.113	84.386	63.102	75.791	54.949	17.053	16.106	17.258	15.557	26.706	777377.985	3695	13857846	40
41	210.867	3671.754	84.352	63.113	84.453	63.059	75.791	54.949	17.053	16.106	17.258	15.557	26.706	774252.059	3692	13802122	41
42	210.867	3650.348	84.352	63.113	84.474	63.061	75.791	54.949	17.053	16.106	17.258	15.557	26.706	769738.246	3673	13721657	42
43	210.867	3655.622	84.352	63.113	84.507	63.086	75.791	54.949	17.053	16.106	17.258	15.557	26.706	770850.473	3686	13741484	43
44	210.867	3644.343	84.826	63.113	84.959	63.096	76.265	54.949	17.053	16.106	17.258	15.557	26.706	768471.978	3675	13699084	44
45	210.867	3687.392	86.010	63.113	85.982	62.999	77.449	54.949	17.053	16.106	17.258	15.557	26.706	777549.753	3711	13860908	45
46	210.867	3698.367	86.720	62.876	86.677	62.792	78.160	54.712	17.053	16.106	17.258	15.557	26.706	779863.906	3715	13902161	46
47	210.867	3696.027	86.720	62.166	86.684	62.107	78.160	54.001	17.053	16.106	17.258	15.557	26.706	779370.593	3699	13893367	47
48	210.867	3711.864	86.720	61.929	86.730	61.885	78.160	53.764	17.053	16.106	17.258	15.557	26.706	782710.023	3730	13952897	48
49	210.867	3712.379	86.720	61.929	86.737	61.855	78.160	53.764	17.053	16.106	17.258	15.557	26.706	782818.626	3728	13954833	49
50	210.867	3698.504	86.957	61.929	86.985	61.881	78.396	53.764	17.053	16.106	17.258	15.557	26.706	779892.740	3711	13902675	50
51	210.867	3699.265	87.431	61.692	87.434	61.686	78.870	53.527	17.053	16.106	17.258	15.557	26.706	780053.400	3701	13905539	51
52	210.867	3663.650	87.668	61.219	87.733	61.250	79.107	53.054	17.053	16.106	17.258	15.557	26.706	772543.356	3674	13771662	52
53	210.867	3660.022	88.141	60.745	88.212	60.816	79.581	52.580	17.053	16.106	17.258	15.557	26.706	771778.199	3687	13758022	53
54	210.867	3663.840	88.615	60.745	88.634	60.778	80.054	52.580	17.053	16.106	17.258	15.557	26.706	772583.297	3686	13772374	54
55	210.867	3680.421	89.089	60.508	89.058	60.561	80.528	52.343	17.053	16.106	17.258	15.557	26.706	776079.742	3689	13834703	55
56	210.867	3655.536	89.563	60.271	89.543	60.290	81.002	52.106	17.053	16.106	17.258	15.557	26.706	770832.186	3664	13741158	56
57	210.867	3666.947	89.563	59.797	89.535	59.841	81.002	51.633	17.053	16.106	17.258	15.557	26.706	773238.393	3671	13784052	57
58	210.867	3672.150	89.799	59.561	89.747	59.617	81.239	51.396	17.053	16.106	17.258	15.557	26.706	774335.699	3676	13803613	58
59	210.867	3666.745	89.799	59.561	89.759	59.582	81.239	51.396	17.053	16.106	17.258	15.557	26.706	773195.872	3659	13783294	59
60	210.867	3663.643	90.273	59.087	90.159	59.201	81.712	50.922	17.053	16.106	17.258	15.557	26.706	772541.730	3661	13771633	60
61	210.867	3672.702	90.510	58.850	90.423	58.968	81.949	50.685	17.053	16.106	17.258	15.557	26.706	774451.931	3686	13805685	61
