## Supplementary Code 2 for "Engineering combinatorial and dynamic decoders using synthetic immediate-early genes": XY_34-FT2-cell_4.txt

	Area	Mean	X	Y	XM	YM	BX	BY	Width	Height	Major	Minor	Angle	IntDen	Median	RawIntDen	Slice
1	266.908	3068.878	107.800	73.423	107.650	73.441	98.055	64.659	19.421	17.527	19.461	17.462	0.000	819106.897	3103	14601722.000	1
2	195.945	3182.429	107.560	74.723	107.441	74.658	99.239	66.791	16.342	15.632	16.641	14.992	31.693	623582.324	3218	11116224.000	2
3	195.945	3191.197	107.560	74.723	107.453	74.652	99.239	66.791	16.342	15.632	16.641	14.992	31.693	625300.395	3242	11146851.000	3
4	195.945	3247.685	107.560	74.723	107.472	74.694	99.239	66.791	16.342	15.632	16.641	14.992	31.693	636369.038	3278	11344165.000	4
5	195.945	3263.045	107.560	74.723	107.463	74.717	99.239	66.791	16.342	15.632	16.641	14.992	31.693	639378.733	3304	11397817.000	5
6	195.945	3283.954	107.560	74.960	107.447	74.971	99.239	67.028	16.342	15.632	16.641	14.992	31.693	643475.748	3333	11470852.000	6
7	195.945	3310.416	107.560	75.196	107.463	75.214	99.239	67.265	16.342	15.632	16.641	14.992	31.693	648660.812	3363	11563283.000	7
8	195.945	3378.098	107.086	75.907	107.000	75.923	98.765	67.975	16.342	15.632	16.641	14.992	31.693	661922.889	3414	11799698.000	8
9	195.945	3396.856	107.086	76.144	107.003	76.177	98.765	68.212	16.342	15.632	16.641	14.992	31.693	665598.338	3444	11865218.000	9
10	195.945	3413.622	107.086	76.144	107.000	76.212	98.765	68.212	16.342	15.632	16.641	14.992	31.693	668883.579	3462	11923782.000	10
11	195.945	3483.106	107.086	76.854	107.038	76.935	98.765	68.923	16.342	15.632	16.641	14.992	31.693	682498.559	3519	12166488.000	11
12	195.945	3554.010	107.323	78.039	107.243	78.060	99.002	70.107	16.342	15.632	16.641	14.992	31.693	696391.947	3598	12414157.000	12
13	195.945	3621.732	107.323	78.275	107.243	78.273	99.002	70.344	16.342	15.632	16.641	14.992	31.693	709661.709	3650	12650709.000	13
14	195.945	3648.007	107.560	78.275	107.483	78.277	99.239	70.344	16.342	15.632	16.641	14.992	31.693	714810.311	3675	12742490.000	14
15	195.945	3703.251	107.560	78.275	107.492	78.268	99.239	70.344	16.342	15.632	16.641	14.992	31.693	725634.990	3720	12935455.000	15
16	195.945	3724.167	107.560	78.275	107.504	78.276	99.239	70.344	16.342	15.632	16.641	14.992	31.693	729733.352	3756	13008514.000	16
17	195.945	3731.803	107.560	78.749	107.475	78.740	99.239	70.817	16.342	15.632	16.641	14.992	31.693	731229.728	3750	13035189.000	17
18	195.945	3741.465	108.033	78.749	107.954	78.728	99.713	70.817	16.342	15.632	16.641	14.992	31.693	733122.932	3782	13068938.000	18
19	195.945	3768.979	108.507	78.749	108.425	78.721	100.186	70.817	16.342	15.632	16.641	14.992	31.693	738514.096	3806	13165043.000	19
20	195.945	3771.198	108.744	78.749	108.658	78.747	100.423	70.817	16.342	15.632	16.641	14.992	31.693	738948.900	3802	13172794.000	20
21	195.945	3803.283	107.797	78.749	107.696	78.713	99.476	70.817	16.342	15.632	16.641	14.992	31.693	745235.926	3841	13284869.000	21
22	195.945	3822.275	107.560	78.749	107.457	78.711	99.239	70.817	16.342	15.632	16.641	14.992	31.693	748957.206	3866	13351206.000	22
23	195.945	3834.740	107.560	78.749	107.427	78.667	99.239	70.817	16.342	15.632	16.641	14.992	31.693	751399.764	3894	13394748.000	23
24	195.945	3860.215	107.560	78.749	107.407	78.655	99.239	70.817	16.342	15.632	16.641	14.992	31.693	756391.407	3935	13483731.000	24
25	195.945	3895.547	107.086	78.512	107.009	78.503	98.765	70.580	16.342	15.632	16.641	14.992	31.693	763314.513	3931	13607145.000	25
26	195.945	3920.114	106.612	78.039	106.626	78.143	98.292	70.107	16.342	15.632	16.641	14.992	31.693	768128.274	3956	13692957.000	26
27	195.945	3895.129	106.612	77.802	106.658	77.968	98.292	69.870	16.342	15.632	16.641	14.992	31.693	763232.668	3932	13605686.000	27
28	195.945	3908.679	106.612	77.565	106.689	77.751	98.292	69.633	16.342	15.632	16.641	14.992	31.693	765887.720	3959	13653016.000	28
29	195.945	3925.695	107.323	77.328	107.380	77.488	99.002	69.396	16.342	15.632	16.641	14.992	31.693	769221.933	3963	13712453.000	29
30	195.945	3917.356	107.797	77.328	107.846	77.481	99.476	69.396	16.342	15.632	16.641	14.992	31.693	767587.895	3957	13683324.000	30
31	195.945	3921.882	108.744	77.091	108.774	77.229	100.423	69.159	16.342	15.632	16.641	14.992	31.693	768474.782	3951	13699134.000	31
32	195.945	3972.726	109.218	76.854	109.237	76.979	100.897	68.923	16.342	15.632	16.641	14.992	31.693	778437.482	3998	13876733.000	32
33	195.945	3969.661	109.454	76.854	109.500	76.986	101.134	68.923	16.342	15.632	16.641	14.992	31.693	777836.799	4008	13866025.000	33
34	195.945	3987.498	109.454	76.854	109.501	77.000	101.134	68.923	16.342	15.632	16.641	14.992	31.693	781332.010	4025	13928332.000	34
35	195.945	4008.439	109.454	76.854	109.502	76.985	101.134	68.923	16.342	15.632	16.641	14.992	31.693	785435.308	4032	14001479.000	35
36	195.945	4011.113	110.165	76.854	110.180	76.956	101.844	68.923	16.342	15.632	16.641	14.992	31.693	785959.250	4034	14010819.000	36
37	195.945	4022.888	110.165	76.854	110.193	76.955	101.844	68.923	16.342	15.632	16.641	14.992	31.693	788266.447	4048	14051948.000	37
38	195.945	4046.484	110.165	76.854	110.214	76.965	101.844	68.923	16.342	15.632	16.641	14.992	31.693	792889.984	4081	14134369.000	38
39	195.945	4040.112	110.165	76.854	110.228	76.950	101.844	68.923	16.342	15.632	16.641	14.992	31.693	791641.386	4074	14112111.000	39
40	195.945	4039.002	110.402	76.854	110.450	76.936	102.081	68.923	16.342	15.632	16.641	14.992	31.693	791423.900	4068	14108234.000	40
41	195.945	4049.717	110.639	76.617	110.686	76.679	102.318	68.686	16.342	15.632	16.641	14.992	31.693	793523.539	4078	14145663.000	41
42	195.945	4047.483	110.876	76.381	110.942	76.485	102.555	68.449	16.342	15.632	16.641	14.992	31.693	793085.705	4083	14137858.000	42
43	195.945	4014.858	111.112	76.144	111.182	76.265	102.792	68.212	16.342	15.632	16.641	14.992	31.693	786692.993	4048	14023899.000	43
44	195.945	4002.667	111.112	76.144	111.183	76.269	102.792	68.212	16.342	15.632	16.641	14.992	31.693	784304.288	4040	13981317.000	44
45	195.945	4032.938	111.112	77.091	111.021	77.007	102.792	69.159	16.342	15.632	16.641	14.992	31.693	790235.606	4085	14087051.000	45
46	195.945	4023.141	111.112	77.328	111.051	77.290	102.792	69.396	16.342	15.632	16.641	14.992	31.693	788316.036	4057	14052832.000	46
47	195.945	4022.932	111.112	76.381	111.145	76.453	102.792	68.449	16.342	15.632	16.641	14.992	31.693	788275.142	4049	14052103.000	47
48	195.945	4009.173	111.112	76.381	111.173	76.505	102.792	68.449	16.342	15.632	16.641	14.992	31.693	785579.139	4044	14004043.000	48
49	195.945	4006.305	111.112	76.381	111.196	76.532	102.792	68.449	16.342	15.632	16.641	14.992	31.693	785017.164	4066	13994025.000	49
50	195.945	4034.733	111.586	77.328	111.529	77.306	103.265	69.396	16.342	15.632	16.641	14.992	31.693	790587.387	4060	14093322.000	50
51	195.945	3997.009	112.297	77.802	112.158	77.646	103.976	69.870	16.342	15.632	16.641	14.992	31.693	783195.539	4069	13961552.000	51
52	195.945	3975.269	112.297	77.802	112.127	77.632	103.976	69.870	16.342	15.632	16.641	14.992	31.693	778935.620	4030	13885613.000	52
53	195.945	3975.118	112.297	77.802	112.109	77.633	103.976	69.870	16.342	15.632	16.641	14.992	31.693	778906.113	4045	13885087.000	53
54	195.945	3978.067	112.297	77.565	112.118	77.442	103.976	69.633	16.342	15.632	16.641	14.992	31.693	779484.020	4049	13895389.000	54
55	195.945	4031.173	112.297	77.091	112.165	77.034	103.976	69.159	16.342	15.632	16.641	14.992	31.693	789889.826	4070	14080887.000	55
56	195.945	4002.479	112.297	76.617	112.176	76.557	103.976	68.686	16.342	15.632	16.641	14.992	31.693	784267.321	4036	13980658.000	56
57	195.945	4009.072	112.297	76.617	112.207	76.576	103.976	68.686	16.342	15.632	16.641	14.992	31.693	785559.225	4037	14003688.000	57
58	195.945	4003.895	112.534	76.617	112.391	76.528	104.213	68.686	16.342	15.632	16.641	14.992	31.693	784544.774	4031	13985604.000	58
59	195.945	3996.338	113.007	76.617	112.857	76.548	104.686	68.686	16.342	15.632	16.641	14.992	31.693	783064.161	4039	13959210.000	59
60	195.945	3973.175	113.244	76.617	113.069	76.525	104.923	68.686	16.342	15.632	16.641	14.992	31.693	778525.329	4020	13878299.000	60
61	195.160	3979.620	113.449	76.146	113.287	76.061	105.160	68.212	16.106	15.632	16.578	14.989	33.560	776662.922	4031	13845099.000	61
