## Supplementary Code 2 for "Engineering combinatorial and dynamic decoders using synthetic immediate-early genes": XY_34-FT2-cell_5.txt

	Area	Mean	X	Y	XM	YM	BX	BY	Width	Height	Major	Minor	Angle	IntDen	Median	RawIntDen	Slice
1	156.510	3781.979	26.089	93.908	26.062	93.810	18.948	86.449	13.974	14.685	14.939	13.340	121.759	591915.628	3791	10551721	1
2	156.510	3815.304	26.089	93.908	26.073	93.836	18.948	86.449	13.974	14.685	14.939	13.340	121.759	597131.377	3810	10644699	2
3	156.510	3697.723	26.089	93.908	25.900	93.773	18.948	86.449	13.974	14.685	14.939	13.340	121.759	578728.777	3762	10316647	3
4	156.510	3747.895	25.852	93.908	25.716	93.879	18.711	86.449	13.974	14.685	14.939	13.340	121.759	586581.122	3777	10456626	4
5	156.510	3786.754	24.668	93.434	24.712	93.502	17.527	85.976	13.974	14.685	14.939	13.340	121.759	592662.947	3806	10565043	5
6	156.510	3817.430	24.668	93.434	24.737	93.508	17.527	85.976	13.974	14.685	14.939	13.340	121.759	597464.086	3836	10650630	6
7	156.510	3802.778	24.668	93.434	24.765	93.572	17.527	85.976	13.974	14.685	14.939	13.340	121.759	595170.913	3834	10609751	7
8	156.510	3818.799	25.141	93.671	25.226	93.797	18.000	86.212	13.974	14.685	14.939	13.340	121.759	597678.375	3842	10654450	8
9	156.510	3774.369	26.562	94.619	26.488	94.591	19.421	87.160	13.974	14.685	14.939	13.340	121.759	590724.641	3808	10530490	9
10	156.510	3747.113	26.562	94.619	26.527	94.618	19.421	87.160	13.974	14.685	14.939	13.340	121.759	586458.775	3776	10454445	10
11	156.510	3798.585	26.562	94.619	26.597	94.623	19.421	87.160	13.974	14.685	14.939	13.340	121.759	594514.639	3842	10598052	11
12	156.510	3815.907	26.562	94.619	26.665	94.677	19.421	87.160	13.974	14.685	14.939	13.340	121.759	597225.731	3859	10646381	12
13	156.510	3843.068	26.562	94.619	26.724	94.640	19.421	87.160	13.974	14.685	14.939	13.340	121.759	601476.675	3864	10722160	13
14	156.510	3882.213	27.510	94.619	27.530	94.684	20.369	87.160	13.974	14.685	14.939	13.340	121.759	607603.265	3909	10831375	14
15	156.510	3811.381	27.747	94.382	27.675	94.451	20.606	86.923	13.974	14.685	14.939	13.340	121.759	596517.344	3860	10633753	15
16	156.510	3779.754	27.747	94.382	27.673	94.457	20.606	86.923	13.974	14.685	14.939	13.340	121.759	591567.436	3828	10545514	16
17	156.510	3831.461	27.747	94.382	27.741	94.441	20.606	86.923	13.974	14.685	14.939	13.340	121.759	599660.043	3855	10689776	17
18	156.510	3907.124	27.747	94.382	27.739	94.384	20.606	86.923	13.974	14.685	14.939	13.340	121.759	611501.978	3937	10900875	18
19	156.510	3887.421	27.747	94.382	27.765	94.317	20.606	86.923	13.974	14.685	14.939	13.340	121.759	608418.293	3916	10845904	19
20	156.510	3964.754	27.747	94.382	27.765	94.323	20.606	86.923	13.974	14.685	14.939	13.340	121.759	620521.694	3962	11061664	20
21	156.510	3998.435	27.747	93.908	27.819	93.956	20.606	86.449	13.974	14.685	14.939	13.340	121.759	625793.035	4007	11155633	21
22	156.510	3985.152	28.220	93.198	28.274	93.319	21.079	85.739	13.974	14.685	14.939	13.340	121.759	623714.151	4007	11118574	22
23	156.510	3975.363	28.220	93.198	28.292	93.298	21.079	85.739	13.974	14.685	14.939	13.340	121.759	622182.097	3989	11091263	23
24	156.510	3996.831	28.220	93.198	28.253	93.268	21.079	85.739	13.974	14.685	14.939	13.340	121.759	625542.003	3997	11151158	24
25	156.510	3926.254	28.220	93.198	28.282	93.228	21.079	85.739	13.974	14.685	14.939	13.340	121.759	614496.078	3929	10954249	25
26	156.510	3819.396	29.641	91.066	29.494	91.312	22.500	83.607	13.974	14.685	14.939	13.340	121.759	597771.720	3874	10656114	26
27	156.510	3832.131	29.641	90.829	29.389	90.981	22.500	83.370	13.974	14.685	14.939	13.340	121.759	599764.944	3899	10691646	27
28	156.510	3857.120	28.931	90.592	28.768	90.751	21.790	83.133	13.974	14.685	14.939	13.340	121.759	603675.886	3898	10761364	28
29	156.510	3781.684	28.931	89.408	28.706	89.708	21.790	81.949	13.974	14.685	14.939	13.340	121.759	591869.404	3814	10550897	29
30	156.510	3865.146	28.220	89.408	28.116	89.692	21.079	81.949	13.974	14.685	14.939	13.340	121.759	604932.001	3871	10783756	30
31	156.510	3882.089	27.510	89.408	27.497	89.752	20.369	81.949	13.974	14.685	14.939	13.340	121.759	607583.800	3886	10831028	31
32	156.510	3911.070	27.510	89.408	27.413	89.724	20.369	81.949	13.974	14.685	14.939	13.340	121.759	612119.658	3883	10911886	32
33	156.510	3891.602	27.510	89.408	27.422	89.699	20.369	81.949	13.974	14.685	14.939	13.340	121.759	609072.715	3851	10857570	33
34	156.510	3957.638	27.510	89.408	27.430	89.687	20.369	81.949	13.974	14.685	14.939	13.340	121.759	619407.952	3923	11041810	34
35	156.510	4006.980	27.273	89.408	27.269	89.619	20.132	81.949	13.974	14.685	14.939	13.340	121.759	627130.490	3984	11179475	35
36	156.510	4032.432	27.273	89.171	27.290	89.348	20.132	81.712	13.974	14.685	14.939	13.340	121.759	631113.909	4005	11250485	36
37	156.510	4050.917	27.510	88.224	27.538	88.479	20.369	80.765	13.974	14.685	14.939	13.340	121.759	634007.035	4014	11302059	37
38	156.510	4077.114	27.510	87.987	27.555	88.250	20.369	80.528	13.974	14.685	14.939	13.340	121.759	638107.135	4041	11375149	38
39	156.510	4100.211	27.747	87.750	27.672	88.030	20.606	80.291	13.974	14.685	14.939	13.340	121.759	641722.056	4080	11439590.000	39
40	156.510	4132.732	26.326	87.987	26.428	88.210	19.185	80.528	13.974	14.685	14.939	13.340	121.759	646811.869	4096	11530323	40
41	156.510	4120.296	25.852	88.461	26.005	88.569	18.711	81.002	13.974	14.685	14.939	13.340	121.759	644865.541	4075	11495627	41
42	156.510	4167.959	26.562	87.750	26.635	87.913	19.421	80.291	13.974	14.685	14.939	13.340	121.759	652325.210	4131	11628606	42
43	156.510	4252.615	27.510	86.566	27.495	86.818	20.369	79.107	13.974	14.685	14.939	13.340	121.759	665574.721	4254	11864797	43
44	156.510	4266.522	27.510	86.566	27.489	86.783	20.369	79.107	13.974	14.685	14.939	13.340	121.759	667751.213	4259	11903596	44
45	156.510	4252.911	27.510	86.329	27.381	86.466	20.369	78.870	13.974	14.685	14.939	13.340	121.759	665620.945	4250	11865621.000	45
46	156.510	4229.389	27.273	85.382	27.196	85.645	20.132	77.923	13.974	14.685	14.939	13.340	121.759	661939.550	4223	11799995	46
47	156.510	4224.750	27.036	85.382	26.956	85.614	19.895	77.923	13.974	14.685	14.939	13.340	121.759	661213.491	4225	11787052.000	47
48	156.510	4301.308	27.036	85.382	26.998	85.625	19.895	77.923	13.974	14.685	14.939	13.340	121.759	673195.612	4297	12000650	48
49	156.510	4324.105	27.036	85.382	27.021	85.601	19.895	77.923	13.974	14.685	14.939	13.340	121.759	676763.524	4316	12064253	49
50	156.510	4285.059	27.036	85.382	26.972	85.595	19.895	77.923	13.974	14.685	14.939	13.340	121.759	670652.473	4261	11955315.000	50
51	156.510	4314.315	27.036	85.382	26.986	85.581	19.895	77.923	13.974	14.685	14.939	13.340	121.759	675231.358	4305	12036940	51
52	156.510	4283.020	27.036	85.382	26.977	85.514	19.895	77.923	13.974	14.685	14.939	13.340	121.759	670333.396	4275	11949627.000	52
53	156.510	4297.804	27.036	84.908	27.018	85.027	19.895	77.449	13.974	14.685	14.939	13.340	121.759	672647.100	4280	11990872.000	53
54	156.510	4299.182	27.036	83.961	27.000	84.168	19.895	76.502	13.974	14.685	14.939	13.340	121.759	672862.847	4283	11994718	54
55	156.510	4285.504	27.036	83.250	27.030	83.496	19.895	75.791	13.974	14.685	14.939	13.340	121.759	670722.033	4289	11956555	55
56	156.510	4203.973	27.036	83.250	27.054	83.517	19.895	75.791	13.974	14.685	14.939	13.340	121.759	657961.740	4221	11729085.000	56
57	156.510	4254.268	27.036	83.250	27.057	83.541	19.895	75.791	13.974	14.685	14.939	13.340	121.759	665833.439	4278	11869409	57
58	156.510	4228.989	27.036	83.250	27.084	83.578	19.895	75.791	13.974	14.685	14.939	13.340	121.759	661876.946	4251	11798879	58
59	156.510	4278.039	27.036	83.250	27.122	83.522	19.895	75.791	13.974	14.685	14.939	13.340	121.759	669553.765	4300	11935729	59
60	156.510	4377.453	27.036	83.250	27.055	83.470	19.895	75.791	13.974	14.685	14.939	13.340	121.759	685112.941	4390	12213093	60
61	156.510	4456.265	28.457	83.724	28.422	83.932	21.316	76.265	13.974	14.685	14.939	13.340	121.759	697447.741	4443	12432978	61
