## Supplementary Code 2 for "Engineering combinatorial and dynamic decoders using synthetic immediate-early genes": XY_34-FT2-cell_6.txt

	Area	Mean	X	Y	XM	YM	BX	BY	Width	Height	Major	Minor	Angle	IntDen	Median	RawIntDen	Slice
1	163.017	3761.344	85.308	110.956	85.193	110.901	77.686	103.976	15.158	13.974	15.271	13.592	164.132	613161.933	3762	10930466.000	1
2	163.017	3848.172	85.071	110.956	85.021	110.942	77.449	103.976	15.158	13.974	15.271	13.592	164.132	627316.394	3865	11182789.000	2
3	163.017	3887.053	85.071	110.956	85.004	110.933	77.449	103.976	15.158	13.974	15.271	13.592	164.132	633654.636	3915	11295777.000	3
4	163.017	3912.322	85.071	110.956	85.075	110.976	77.449	103.976	15.158	13.974	15.271	13.592	164.132	637773.922	3944	11369209.000	4
5	163.017	3943.332	85.071	110.956	85.109	110.967	77.449	103.976	15.158	13.974	15.271	13.592	164.132	642829.066	3977	11459324.000	5
6	163.017	3993.566	85.545	110.956	85.605	110.957	77.923	103.976	15.158	13.974	15.271	13.592	164.132	651017.991	4030	11605303.000	6
7	163.017	4056.698	86.019	110.956	86.034	110.950	78.396	103.976	15.158	13.974	15.271	13.592	164.132	661309.585	4108	11788765.000	7
8	163.017	4064.272	86.019	110.956	86.053	110.967	78.396	103.976	15.158	13.974	15.271	13.592	164.132	662544.159	4101	11810773.000	8
9	163.017	4061.761	86.019	110.956	86.012	110.984	78.396	103.976	15.158	13.974	15.271	13.592	164.132	662134.878	4112	11803477.000	9
10	163.017	4065.431	86.019	110.956	85.975	111.009	78.396	103.976	15.158	13.974	15.271	13.592	164.132	662733.204	4114	11814143.000	10
11	163.017	4079.947	86.019	110.956	85.938	111.016	78.396	103.976	15.158	13.974	15.271	13.592	164.132	665099.471	4130	11856325.000	11
12	163.017	4095.081	86.019	111.193	85.923	111.222	78.396	104.213	15.158	13.974	15.271	13.592	164.132	667566.599	4137	11900305.000	12
13	163.017	4074.924	86.019	111.193	85.874	111.211	78.396	104.213	15.158	13.974	15.271	13.592	164.132	664280.685	4124	11841729.000	13
14	163.017	4048.896	86.019	111.193	85.822	111.214	78.396	104.213	15.158	13.974	15.271	13.592	164.132	660037.707	4101	11766092.000	14
15	163.017	4022.038	86.019	111.193	85.803	111.210	78.396	104.213	15.158	13.974	15.271	13.592	164.132	655659.311	4070	11688041.000	15
16	163.017	4144.100	84.361	111.193	84.215	111.229	76.738	104.213	15.158	13.974	15.271	13.592	164.132	675557.559	4178	12042755.000	16
17	163.017	4159.274	83.887	111.193	83.768	111.240	76.265	104.213	15.158	13.974	15.271	13.592	164.132	678031.139	4183	12086850.000	17
18	163.017	4184.534	83.887	111.193	83.735	111.257	76.265	104.213	15.158	13.974	15.271	13.592	164.132	682148.909	4221	12160255.000	18
19	163.017	4240.153	83.887	111.193	83.724	111.220	76.265	104.213	15.158	13.974	15.271	13.592	164.132	691215.858	4302	12321886.000	19
20	163.017	4295.350	83.176	111.193	83.070	111.203	75.554	104.213	15.158	13.974	15.271	13.592	164.132	700213.808	4350	12482287.000	20
21	163.017	4262.778	83.176	111.193	83.043	111.170	75.554	104.213	15.158	13.974	15.271	13.592	164.132	694904.097	4318	12387634.000	21
22	163.017	4261.248	83.176	111.193	83.043	111.180	75.554	104.213	15.158	13.974	15.271	13.592	164.132	694654.579	4300	12383186.000	22
23	163.017	4267.146	82.940	111.193	82.779	111.159	75.317	104.213	15.158	13.974	15.271	13.592	164.132	695616.131	4317	12400327.000	23
24	163.017	4300.944	82.466	111.193	82.294	111.140	74.844	104.213	15.158	13.974	15.271	13.592	164.132	701125.658	4360	12498542.000	24
25	163.017	4313.235	81.992	111.193	81.832	111.144	74.370	104.213	15.158	13.974	15.271	13.592	164.132	703129.373	4372	12534261.000	25
26	163.017	4347.972	81.755	111.193	81.600	111.135	74.133	104.213	15.158	13.974	15.271	13.592	164.132	708792.156	4402	12635208.000	26
27	163.017	4361.355	80.808	111.193	80.734	111.107	73.186	104.213	15.158	13.974	15.271	13.592	164.132	710973.696	4406	12674097.000	27
28	163.017	4386.436	80.334	110.483	80.340	110.394	72.712	103.502	15.158	13.974	15.271	13.592	164.132	715062.409	4434	12746984.000	28
29	163.017	4336.140	79.861	110.246	79.932	110.156	72.238	103.265	15.158	13.974	15.271	13.592	164.132	706863.330	4375	12600824.000	29
30	163.017	4319.551	79.861	110.246	79.933	110.134	72.238	103.265	15.158	13.974	15.271	13.592	164.132	704158.970	4372	12552615.000	30
31	163.017	4308.922	79.861	109.535	79.969	109.431	72.238	102.555	15.158	13.974	15.271	13.592	164.132	702426.202	4352	12521726.000	31
32	163.017	4337.065	80.571	109.062	80.688	108.954	72.949	102.081	15.158	13.974	15.271	13.592	164.132	707014.006	4399	12603510.000	32
33	163.017	4300.134	81.282	109.062	81.427	108.934	73.659	102.081	15.158	13.974	15.271	13.592	164.132	700993.719	4326	12496190.000	33
34	163.017	4282.917	81.518	109.062	81.668	108.935	73.896	102.081	15.158	13.974	15.271	13.592	164.132	698187.094	4315	12446158.000	34
35	163.017	4298.977	81.518	109.062	81.675	108.961	73.896	102.081	15.158	13.974	15.271	13.592	164.132	700805.010	4346	12492826.000	35
36	163.017	4273.483	81.518	109.062	81.711	108.968	73.896	102.081	15.158	13.974	15.271	13.592	164.132	696649.094	4316	12418741.000	36
37	163.017	4206.646	81.518	109.062	81.738	108.968	73.896	102.081	15.158	13.974	15.271	13.592	164.132	685753.564	4250	12224513.000	37
38	163.017	4217.062	81.518	109.062	81.750	108.963	73.896	102.081	15.158	13.974	15.271	13.592	164.132	687451.552	4230	12254782.000	38
39	163.017	4155.182	81.518	109.062	81.761	109.001	73.896	102.081	15.158	13.974	15.271	13.592	164.132	677364.094	4168	12074959.000	39
40	163.017	4131.471	81.045	109.062	81.410	108.991	73.423	102.081	15.158	13.974	15.271	13.592	164.132	673498.870	4175	12006056.000	40
41	163.017	4144.964	81.045	109.062	81.419	108.991	73.423	102.081	15.158	13.974	15.271	13.592	164.132	675698.306	4196	12045264.000	41
42	163.017	4087.653	81.045	109.062	81.463	108.954	73.423	102.081	15.158	13.974	15.271	13.592	164.132	666355.754	4140	11878720.000	42
43	163.017	4074.067	81.045	109.062	81.491	108.954	73.423	102.081	15.158	13.974	15.271	13.592	164.132	664141.061	4159	11839240.000	43
44	163.017	4101.923	81.045	109.062	81.488	108.940	73.423	102.081	15.158	13.974	15.271	13.592	164.132	668682.024	4172	11920189.000	44
45	163.017	4310.480	81.518	108.114	81.801	108.022	73.896	101.134	15.158	13.974	15.271	13.592	164.132	702680.263	4381	12526255.000	45
46	163.017	4164.799	81.518	108.114	81.927	108.018	73.896	101.134	15.158	13.974	15.271	13.592	164.132	678931.770	4234	12102905.000	46
47	163.017	4087.925	81.282	107.877	81.737	107.795	73.659	100.897	15.158	13.974	15.271	13.592	164.132	666400.071	4147	11879510.000	47
48	163.017	4054.767	81.282	107.877	81.760	107.792	73.659	100.897	15.158	13.974	15.271	13.592	164.132	660994.771	4114	11783153.000	48
49	163.017	4150.969	81.282	107.877	81.715	107.833	73.659	100.897	15.158	13.974	15.271	13.592	164.132	676677.247	4197	12062715.000	49
50	163.017	4197.698	81.992	108.114	82.388	108.082	74.370	101.134	15.158	13.974	15.271	13.592	164.132	684294.941	4235	12198511.000	50
51	163.017	4171.061	81.992	108.351	82.428	108.336	74.370	101.371	15.158	13.974	15.271	13.592	164.132	679952.559	4219	12121102.000	51
52	163.017	4075.434	81.992	108.351	82.478	108.370	74.370	101.371	15.158	13.974	15.271	13.592	164.132	664363.820	4106	11843211.000	52
53	163.017	4089.971	81.992	108.351	82.464	108.392	74.370	101.371	15.158	13.974	15.271	13.592	164.132	666733.621	4105	11885456.000	53
54	163.017	4048.182	81.992	108.351	82.497	108.427	74.370	101.371	15.158	13.974	15.271	13.592	164.132	659921.362	4037	11764018.000	54
55	163.017	4004.920	81.992	108.351	82.506	108.400	74.370	101.371	15.158	13.974	15.271	13.592	164.132	652868.898	4011	11638298.000	55
56	163.017	4135.915	83.413	108.351	83.829	108.434	75.791	101.371	15.158	13.974	15.271	13.592	164.132	674223.302	4195	12018970.000	56
57	163.017	4123.554	83.413	108.351	83.843	108.417	75.791	101.371	15.158	13.974	15.271	13.592	164.132	672208.144	4172	11983047.000	57
58	163.017	4224.289	85.545	109.298	85.733	109.352	77.923	102.318	15.158	13.974	15.271	13.592	164.132	688629.749	4250	12275785.000	58
59	163.017	4270.723	86.019	109.298	86.170	109.312	78.396	102.318	15.158	13.974	15.271	13.592	164.132	696199.199	4282	12410721.000	59
60	163.017	4297.616	86.019	109.772	86.170	109.739	78.396	102.792	15.158	13.974	15.271	13.592	164.132	700583.148	4311	12488871.000	60
61	163.017	4293.465	86.019	110.009	86.181	109.988	78.396	103.029	15.158	13.974	15.271	13.592	164.132	699906.455	4311	12476808.000	61
