## Supplementary Code 2 for "Engineering combinatorial and dynamic decoders using synthetic immediate-early genes": XY_34-FT2-cell_7.txt

	Area	Mean	X	Y	XM	YM	BX	BY	Width	Height	Major	Minor	Angle	IntDen	Median	RawIntDen	Slice
1	151.405	2225.717	39.581	58.385	39.628	58.377	32.448	51.396	13.974	13.974	13.908	13.861	84.767	336983.975	2223	6007209.000	1
2	151.405	2252.604	39.581	58.385	39.611	58.398	32.448	51.396	13.974	13.974	13.908	13.861	84.767	341054.849	2250	6079778.000	2
3	151.405	2244.063	39.581	58.385	39.627	58.393	32.448	51.396	13.974	13.974	13.908	13.861	84.767	339761.654	2241	6056725.000	3
4	151.405	2253.403	39.581	58.385	39.626	58.385	32.448	51.396	13.974	13.974	13.908	13.861	84.767	341175.905	2251	6081936.000	4
5	151.405	2259.791	39.581	58.385	39.614	58.400	32.448	51.396	13.974	13.974	13.908	13.861	84.767	342143.067	2261	6099177.000	5
6	151.405	2251.159	39.581	58.148	39.602	58.137	32.448	51.159	13.974	13.974	13.908	13.861	84.767	340836.072	2250	6075878.000	6
7	151.405	2254.164	38.870	58.148	38.867	58.148	31.738	51.159	13.974	13.974	13.908	13.861	84.767	341291.016	2250	6083988.000	7
8	151.405	2262.764	38.397	56.964	38.365	56.979	31.264	49.975	13.974	13.974	13.908	13.861	84.767	342593.186	2260	6107201.000	8
9	151.405	2275.637	38.160	56.490	38.106	56.501	31.027	49.501	13.974	13.974	13.908	13.861	84.767	344542.206	2264	6141945.000	9
10	151.405	2263.874	38.160	56.253	38.117	56.265	31.027	49.264	13.974	13.974	13.908	13.861	84.767	342761.251	2255	6110197.000	10
11	151.405	2276.867	38.160	56.253	38.132	56.238	31.027	49.264	13.974	13.974	13.908	13.861	84.767	344728.334	2272	6145263.000	11
12	151.405	2289.589	38.397	56.253	38.368	56.241	31.264	49.264	13.974	13.974	13.908	13.861	84.767	346654.579	2288	6179601.000	12
13	151.405	2331.122	38.870	56.253	38.849	56.254	31.738	49.264	13.974	13.974	13.908	13.861	84.767	352942.839	2325	6291698.000	13
14	151.405	2341.448	39.107	56.253	39.084	56.276	31.974	49.264	13.974	13.974	13.908	13.861	84.767	354506.308	2335	6319569.000	14
15	151.405	2345.601	39.344	56.253	39.330	56.289	32.211	49.264	13.974	13.974	13.908	13.861	84.767	355135.094	2345	6330778.000	15
16	151.405	2378.952	39.344	56.253	39.346	56.274	32.211	49.264	13.974	13.974	13.908	13.861	84.767	360184.517	2376	6420791.000	16
17	151.405	2387.347	40.291	55.780	40.316	55.806	33.159	48.791	13.974	13.974	13.908	13.861	84.767	361455.554	2381	6443449.000	17
18	151.405	2397.016	40.291	55.780	40.316	55.831	33.159	48.791	13.974	13.974	13.908	13.861	84.767	362919.451	2388	6469545.000	18
19	151.405	2409.156	40.291	55.780	40.294	55.814	33.159	48.791	13.974	13.974	13.908	13.861	84.767	364757.512	2409	6502311.000	19
20	151.405	2440.614	39.107	56.727	39.116	56.773	31.974	49.738	13.974	13.974	13.908	13.861	84.767	369520.505	2434	6587218.000	20
21	151.405	2444.424	39.107	56.964	39.119	56.990	31.974	49.975	13.974	13.974	13.908	13.861	84.767	370097.291	2438	6597500.000	21
22	151.405	2447.311	39.818	56.964	39.841	56.990	32.685	49.975	13.974	13.974	13.908	13.861	84.767	370534.451	2442	6605293.000	22
23	151.405	2462.165	40.055	56.727	40.071	56.756	32.922	49.738	13.974	13.974	13.908	13.861	84.767	372783.308	2458	6645382.000	23
24	151.405	2487.014	40.055	56.727	40.049	56.772	32.922	49.738	13.974	13.974	13.908	13.861	84.767	376545.650	2481	6712451.000	24
25	151.405	2479.194	40.055	56.490	40.048	56.546	32.922	49.501	13.974	13.974	13.908	13.861	84.767	375361.676	2482	6691345.000	25
26	151.405	2463.715	40.291	56.490	40.277	56.545	33.159	49.501	13.974	13.974	13.908	13.861	84.767	373018.016	2459	6649566.000	26
27	151.405	2490.694	40.291	57.201	40.299	57.257	33.159	50.212	13.974	13.974	13.908	13.861	84.767	377102.746	2492	6722382.000	27
28	151.405	2507.509	40.765	57.911	40.785	57.944	33.632	50.922	13.974	13.974	13.908	13.861	84.767	379648.634	2502	6767766.000	28
29	151.405	2501.165	40.765	57.911	40.780	57.953	33.632	50.922	13.974	13.974	13.908	13.861	84.767	378688.092	2494	6750643.000	29
30	151.405	2487.264	40.765	57.675	40.772	57.740	33.632	50.685	13.974	13.974	13.908	13.861	84.767	376583.516	2478	6713126.000	30
31	151.405	2481.864	40.765	57.675	40.754	57.731	33.632	50.685	13.974	13.974	13.908	13.861	84.767	375765.964	2472	6698552.000	31
32	151.405	2491.953	40.765	57.675	40.721	57.755	33.632	50.685	13.974	13.974	13.908	13.861	84.767	377293.362	2495	6725780.000	32
33	151.405	2498.249	40.765	57.675	40.749	57.724	33.632	50.685	13.974	13.974	13.908	13.861	84.767	378246.724	2492	6742775.000	33
34	151.405	2509.574	41.002	57.911	40.956	57.984	33.869	50.922	13.974	13.974	13.908	13.861	84.767	379961.316	2502	6773340.000	34
35	151.405	2504.167	41.239	57.911	41.212	57.999	34.106	50.922	13.974	13.974	13.908	13.861	84.767	379142.698	2496	6758747.000	35
36	151.405	2465.350	41.476	57.911	41.451	57.989	34.343	50.922	13.974	13.974	13.908	13.861	84.767	373265.626	2464	6653980.000	36
37	151.405	2470.173	41.713	58.622	41.642	58.672	34.580	51.633	13.974	13.974	13.908	13.861	84.767	373995.836	2461	6666997.000	37
38	151.405	2480.209	42.423	58.859	42.350	58.896	35.290	51.870	13.974	13.974	13.908	13.861	84.767	375515.268	2479	6694083.000	38
39	151.405	2461.912	42.423	58.859	42.354	58.879	35.290	51.870	13.974	13.974	13.908	13.861	84.767	372745.106	2451	6644701.000	39
40	151.405	2476.880	41.949	58.859	41.887	58.893	34.817	51.870	13.974	13.974	13.908	13.861	84.767	375011.352	2474	6685100.000	40
41	151.405	2475.628	41.476	58.859	41.412	58.901	34.343	51.870	13.974	13.974	13.908	13.861	84.767	374821.802	2474	6681721.000	41
42	151.405	2488.779	41.476	58.859	41.407	58.889	34.343	51.870	13.974	13.974	13.908	13.861	84.767	376812.895	2485	6717215.000	42
43	151.405	2480.474	41.476	59.096	41.419	59.148	34.343	52.106	13.974	13.974	13.908	13.861	84.767	375555.377	2474	6694798.000	43
44	151.405	2478.893	41.476	59.806	41.437	59.859	34.343	52.817	13.974	13.974	13.908	13.861	84.767	375316.069	2485	6690532.000	44
45	151.405	2473.808	41.239	59.806	41.197	59.813	34.106	52.817	13.974	13.974	13.908	13.861	84.767	374546.256	2476	6676809.000	45
46	151.405	2464.780	41.239	59.569	41.228	59.594	34.106	52.580	13.974	13.974	13.908	13.861	84.767	373179.294	2458	6652441.000	46
47	151.405	2477.414	41.239	59.569	41.201	59.603	34.106	52.580	13.974	13.974	13.908	13.861	84.767	375092.188	2480	6686541.000	47
48	151.405	2480.045	41.239	59.569	41.191	59.593	34.106	52.580	13.974	13.974	13.908	13.861	84.767	375490.530	2479	6693642.000	48
49	151.405	2484.429	41.239	59.569	41.221	59.595	34.106	52.580	13.974	13.974	13.908	13.861	84.767	376154.264	2476	6705474.000	49
50	151.405	2493.305	42.423	60.754	42.406	60.741	35.290	53.764	13.974	13.974	13.908	13.861	84.767	377498.171	2488	6729431.000	50
51	151.405	2467.222	44.081	61.701	44.052	61.642	36.948	54.712	13.974	13.974	13.908	13.861	84.767	373549.082	2473	6659033.000	51
52	151.405	2491.931	44.081	61.227	44.050	61.179	36.948	54.238	13.974	13.974	13.908	13.861	84.767	377290.108	2487	6725722.000	52
53	151.405	2456.425	44.081	60.754	44.042	60.711	36.948	53.764	13.974	13.974	13.908	13.861	84.767	371914.315	2453	6629891.000	53
54	151.405	2449.102	44.081	60.280	44.039	60.265	36.948	53.291	13.974	13.974	13.908	13.861	84.767	370805.566	2447	6610126.000	54
55	151.405	2459.585	44.081	60.043	44.034	60.011	36.948	53.054	13.974	13.974	13.908	13.861	84.767	372392.763	2450	6638420.000	55
56	151.405	2430.219	44.081	59.806	44.018	59.816	36.948	52.817	13.974	13.974	13.908	13.861	84.767	367946.659	2427	6559162.000	56
57	151.405	2444.782	43.844	59.806	43.813	59.816	36.711	52.817	13.974	13.974	13.908	13.861	84.767	370151.536	2442	6598467.000	57
58	151.405	2441.340	43.607	59.806	43.583	59.779	36.474	52.817	13.974	13.974	13.908	13.861	84.767	369630.399	2434	6589177.000	58
59	151.405	2422.437	43.607	59.806	43.589	59.790	36.474	52.817	13.974	13.974	13.908	13.861	84.767	366768.350	2421	6538157.000	59
60	151.405	2432.393	43.607	59.806	43.591	59.788	36.474	52.817	13.974	13.974	13.908	13.861	84.767	368275.778	2436	6565029.000	60
61	151.405	2431.014	43.607	59.333	43.589	59.339	36.474	52.343	13.974	13.974	13.908	13.861	84.767	368066.930	2427	6561306.000	61
