## Supplementary Code 2 for "Engineering combinatorial and dynamic decoders using synthetic immediate-early genes": XY_35-FT2-cell_1.txt

	Area	Mean	X	Y	XM	YM	BX	BY	Width	Height	Major	Minor	Angle	IntDen	Median	RawIntDen	Slice
1	81.901	3151.445	46.605	3.056	46.607	3.083	39.080	0	14.685	7.342	14.079	7.407	179.511	258106.608	3164	4601110	1
2	81.901	3190.444	46.605	3.056	46.615	3.077	39.080	0	14.685	7.342	14.079	7.407	179.511	261300.636	3216	4658048	2
3	81.901	3193.146	46.605	3.056	46.592	3.071	39.080	0	14.685	7.342	14.079	7.407	179.511	261521.937	3206	4661993	3
4	85.323	3188.201	46.602	3.165	46.625	3.187	39.080	0	14.685	7.579	14.186	7.658	179.480	272026.585	3207	4849253	4
5	85.323	3244.517	46.365	3.165	46.398	3.202	38.843	0	14.685	7.579	14.186	7.658	179.480	276831.708	3261	4934911	5
6	85.323	3228.319	46.365	3.165	46.425	3.196	38.843	0	14.685	7.579	14.186	7.658	179.480	275449.600	3250	4910273	6
7	95.589	3229.645	46.359	3.498	46.374	3.540	38.843	0	14.685	8.290	14.463	8.415	179.387	308717.237	3246	5503315	7
8	95.589	3288.134	46.359	3.498	46.388	3.533	38.843	0	14.685	8.290	14.463	8.415	179.387	314308.104	3312	5602980	8
9	95.589	3320.636	46.359	3.498	46.384	3.534	38.843	0	14.685	8.290	14.463	8.415	179.387	317414.902	3345	5658363	9
10	95.589	3324.808	46.359	3.498	46.392	3.506	38.843	0	14.685	8.290	14.463	8.415	179.387	317813.749	3337	5665473	10
11	95.589	3325.467	46.359	3.498	46.381	3.526	38.843	0	14.685	8.290	14.463	8.415	179.387	317876.745	3328	5666596	11
12	95.589	3326.082	46.359	3.498	46.344	3.514	38.843	0	14.685	8.290	14.463	8.415	179.387	317935.478	3333	5667643	12
13	95.589	3402.866	44.227	3.498	44.256	3.517	36.711	0	14.685	8.290	14.463	8.415	179.387	325275.213	3417	5798484	13
14	95.589	3449.896	44.227	3.498	44.276	3.511	36.711	0	14.685	8.290	14.463	8.415	179.387	329770.682	3453	5878622	14
15	95.589	3468.656	44.227	3.498	44.256	3.499	36.711	0	14.685	8.290	14.463	8.415	179.387	331563.978	3476	5910590	15
16	95.589	3505.423	44.464	3.498	44.483	3.514	36.948	0	14.685	8.290	14.463	8.415	179.387	335078.430	3500	5973240	16
17	95.589	3528.399	44.464	3.498	44.474	3.516	36.948	0	14.685	8.290	14.463	8.415	179.387	337274.724	3542	6012392	17
18	95.589	3554.770	44.464	3.498	44.489	3.487	36.948	0	14.685	8.290	14.463	8.415	179.387	339795.480	3564	6057328	18
19	95.589	3572.237	44.464	3.498	44.463	3.507	36.948	0	14.685	8.290	14.463	8.415	179.387	341465.083	3592	6087091	19
20	95.589	3578.572	44.464	3.498	44.466	3.502	36.948	0	14.685	8.290	14.463	8.415	179.387	342070.646	3595	6097886	20
21	131.042	3614.756	44.463	4.811	44.470	4.821	36.948	0	14.685	10.895	14.892	11.204	179.390	473683.525	3635	8444069	21
22	139.624	3600.519	44.460	5.204	44.445	5.195	36.948	0	14.685	11.606	14.876	11.950	179.101	502720.470	3623	8961693	22
23	139.624	3617.392	44.460	5.204	44.451	5.171	36.948	0	14.685	11.606	14.876	11.950	179.101	505076.302	3643	9003689	23
24	133.959	3681.801	44.228	4.941	44.219	4.943	36.711	0	14.685	11.132	14.891	11.454	179.432	493209.124	3713	8792140	24
25	133.959	3686.442	44.228	4.941	44.242	4.939	36.711	0	14.685	11.132	14.891	11.454	179.432	493830.898	3705	8803224	25
26	133.959	3701.485	44.228	4.941	44.231	4.927	36.711	0	14.685	11.132	14.891	11.454	179.432	495846.056	3731	8839147	26
27	133.959	3731.920	44.228	4.941	44.238	4.895	36.711	0	14.685	11.132	14.891	11.454	179.432	499923.045	3766	8911825	27
28	124.983	3767.722	44.934	4.559	44.934	4.545	37.422	0	14.685	10.421	14.873	10.699	179.302	470902.032	3800	8394485	28
29	121.842	3742.740	44.932	4.437	44.928	4.427	37.422	0	14.685	10.184	14.852	10.445	179.253	456022.185	3762	8129231	29
30	121.842	3808.665	43.985	4.437	43.994	4.420	36.474	0	14.685	10.184	14.852	10.445	179.253	464054.601	3855	8272420.000	30
31	121.842	3820.928	43.985	4.437	43.964	4.394	36.474	0	14.685	10.184	14.852	10.445	179.253	465548.790	3864	8299056	31
32	121.842	3813.745	43.985	4.437	43.958	4.394	36.474	0	14.685	10.184	14.852	10.445	179.253	464673.571	3841	8283454	32
33	121.842	3804.455	43.985	4.437	44.010	4.380	36.474	0	14.685	10.184	14.852	10.445	179.253	463541.710	3842	8263277	33
34	121.842	3832.086	43.985	4.437	44.023	4.348	36.474	0	14.685	10.184	14.852	10.445	179.253	466908.235	3870	8323290	34
35	102.320	3871.846	45.644	3.726	45.604	3.694	38.132	0	14.685	8.763	14.604	8.921	179.322	396168.071	3935	7062248	35
36	102.320	3816.450	45.644	3.726	45.591	3.723	38.132	0	14.685	8.763	14.604	8.921	179.322	390499.903	3871	6961205	36
37	108.940	3849.789	45.641	3.959	45.605	3.934	38.132	0	14.685	9.237	14.712	9.428	179.250	419394.474	3898	7476291	37
38	112.193	3820.878	45.643	4.077	45.526	4.085	38.132	0	14.685	9.474	14.755	9.682	179.306	428676.553	3867	7641757	38
39	112.193	3792.057	45.880	4.077	45.773	4.087	38.369	0	14.685	9.474	14.755	9.682	179.306	425442.921	3832	7584113	39
40	108.940	3771.996	46.115	3.959	46.034	3.969	38.606	0	14.685	9.237	14.712	9.428	179.250	410919.737	3803	7325217	40
41	102.320	3799.009	46.118	3.726	46.090	3.720	38.606	0	14.685	8.763	14.604	8.921	179.322	388715.358	3848	6929393	41
42	102.320	3783.812	46.118	3.726	46.108	3.720	38.606	0	14.685	8.763	14.604	8.921	179.322	387160.417	3836	6901674	42
43	102.320	3749.144	45.881	3.726	45.875	3.747	38.369	0	14.685	8.763	14.604	8.921	179.322	383613.148	3801	6838439	43
44	136.820	3719.900	44.937	5.072	44.859	5.106	37.422	0	14.685	11.369	14.886	11.702	179.342	508955.158	3757	9072835	44
45	142.373	3661.439	44.933	5.338	44.801	5.328	37.422	0	14.685	11.842	14.862	12.197	178.974	521290.631	3673	9292732	45
46	142.373	3715.087	44.933	5.338	44.834	5.369	37.422	0	14.685	11.842	14.862	12.197	178.974	528928.687	3744	9428891	46
47	142.373	3698.140	44.459	5.338	44.388	5.369	36.948	0	14.685	11.842	14.862	12.197	178.974	526515.860	3723	9385879	47
48	136.820	3741.666	43.990	5.072	43.959	5.132	36.474	0	14.685	11.369	14.886	11.702	179.342	511933.214	3770	9125923	48
49	136.820	3733.107	43.753	5.072	43.741	5.159	36.238	0	14.685	11.369	14.886	11.702	179.342	510762.253	3757	9105049	49
50	136.820	3689.383	43.279	5.072	43.292	5.134	35.764	0	14.685	11.369	14.886	11.702	179.342	504779.888	3706	8998405	50
51	139.624	3728.559	42.328	5.204	42.365	5.302	34.817	0	14.685	11.606	14.876	11.950	179.101	520597.894	3752	9280383	51
52	142.373	3765.352	41.380	5.338	41.428	5.403	33.869	0	14.685	11.842	14.862	12.197	178.974	536085.042	3803	9556463	52
53	147.534	3803.851	41.141	5.617	41.200	5.680	33.632	0	14.685	12.316	14.817	12.678	178.635	561197.581	3828	10004129	53
54	147.534	3778.727	41.141	5.617	41.200	5.673	33.632	0	14.685	12.316	14.817	12.678	178.635	557490.942	3807	9938053	54
55	156.453	3791.011	40.903	6.218	40.950	6.279	33.395	0	14.685	13.263	14.674	13.575	177.354	593116.600	3814	10573130	55
56	156.453	3791.252	40.666	6.218	40.714	6.268	33.159	0	14.685	13.263	14.674	13.575	177.354	593154.241	3803	10573801	56
57	156.453	3769.556	40.666	6.218	40.709	6.272	33.159	0	14.685	13.263	14.674	13.575	177.354	589759.948	3799	10513293	57
58	156.453	3762.315	40.429	6.218	40.489	6.225	32.922	0	14.685	13.263	14.674	13.575	177.354	588627.021	3780	10493097	58
59	156.453	3742.747	40.429	6.218	40.516	6.185	32.922	0	14.685	13.263	14.674	13.575	177.354	585565.549	3759	10438522	59
60	156.453	3761.549	40.429	6.218	40.511	6.161	32.922	0	14.685	13.263	14.674	13.575	177.354	588507.199	3777	10490961	60
61	115.447	3836.850	41.619	4.196	41.689	4.172	34.106	0	14.685	9.711	14.793	9.936	179.360	442952.071	3849	7896238	61
