## Supplementary Code 2 for "Engineering combinatorial and dynamic decoders using synthetic immediate-early genes": XY_35-FT2-cell_2.txt

	Area	Mean	X	Y	XM	YM	BX	BY	Width	Height	Major	Minor	Angle	IntDen	Median	RawIntDen	Slice
1	163.634	2830.429	60.801	10.897	60.813	10.882	53.291	3.553	14.685	14.685	14.481	14.388	153.643	463153.690	2834	8256360.000	1
2	163.634	2859.072	61.275	9.949	61.271	9.966	53.764	2.605	14.685	14.685	14.481	14.388	153.643	467840.728	2873	8339913.000	2
3	163.634	2841.432	61.275	9.949	61.247	9.946	53.764	2.605	14.685	14.685	14.481	14.388	153.643	464954.278	2842	8288458.000	3
4	163.634	2874.524	61.275	9.949	61.255	9.927	53.764	2.605	14.685	14.685	14.481	14.388	153.643	470369.226	2883	8384987.000	4
5	163.634	2880.245	61.275	9.712	61.291	9.711	53.764	2.368	14.685	14.685	14.481	14.388	153.643	471305.310	2887	8401674.000	5
6	163.634	2888.892	61.275	9.239	61.277	9.246	53.764	1.895	14.685	14.685	14.481	14.388	153.643	472720.235	2900	8426897.000	6
7	163.634	2906.486	61.275	8.765	61.291	8.785	53.764	1.421	14.685	14.685	14.481	14.388	153.643	475599.224	2913	8478219.000	7
8	163.634	2929.121	61.275	8.765	61.307	8.765	53.764	1.421	14.685	14.685	14.481	14.388	153.643	479303.114	2925	8544246.000	8
9	163.634	2934.956	61.275	8.765	61.290	8.751	53.764	1.421	14.685	14.685	14.481	14.388	153.643	480257.878	2943	8561266.000	9
10	163.634	2920.662	61.512	8.528	61.542	8.519	54.001	1.184	14.685	14.685	14.481	14.388	153.643	477918.874	2930	8519570.000	10
11	163.634	2929.185	61.986	8.054	62.022	8.042	54.475	0.711	14.685	14.685	14.481	14.388	153.643	479313.660	2935	8544434.000	11
12	163.634	2970.009	62.459	7.581	62.509	7.571	54.949	0.237	14.685	14.685	14.481	14.388	153.643	485993.811	2988	8663517.000	12
13	163.634	3031.495	63.170	7.344	63.191	7.337	55.659	0.000	14.685	14.685	14.481	14.388	153.643	496055.016	3052	8842872.000	13
14	163.634	3037.265	63.643	7.344	63.635	7.329	56.133	0.000	14.685	14.685	14.481	14.388	153.643	496999.122	3055	8859702.000	14
15	163.634	3026.020	63.643	7.344	63.611	7.328	56.133	0.000	14.685	14.685	14.481	14.388	153.643	495159.041	3049	8826900.000	15
16	163.634	3050.594	63.643	7.344	63.591	7.309	56.133	0.000	14.685	14.685	14.481	14.388	153.643	499180.157	3059	8898582.000	16
17	163.634	3059.850	63.643	7.344	63.584	7.311	56.133	0.000	14.685	14.685	14.481	14.388	153.643	500694.822	3075	8925583.000	17
18	163.634	3067.862	63.643	7.344	63.587	7.312	56.133	0.000	14.685	14.685	14.481	14.388	153.643	502005.855	3066	8948954.000	18
19	163.634	3069.476	63.643	7.344	63.565	7.279	56.133	0.000	14.685	14.685	14.481	14.388	153.643	502269.958	3072	8953662.000	19
20	163.634	3051.601	63.643	7.344	63.515	7.269	56.133	0.000	14.685	14.685	14.481	14.388	153.643	499345.025	3056	8901521.000	20
21	162.624	3092.289	63.170	6.914	63.068	6.843	55.659	0.000	14.685	14.211	14.509	14.272	170.529	502880.569	3101	8964547.000	21
22	158.361	3100.758	62.931	6.379	62.835	6.324	55.422	0.000	14.685	13.500	14.631	13.781	176.837	491038.185	3113	8753440.000	22
23	154.434	3118.547	62.692	6.061	62.612	5.992	55.185	0.000	14.685	13.027	14.715	13.362	177.673	481609.470	3137	8585360.000	23
24	142.373	3157.878	62.459	5.338	62.404	5.330	54.949	0.000	14.685	11.842	14.862	12.197	178.974	449597.106	3153	8014695.000	24
25	133.959	3206.736	62.228	4.941	62.216	4.947	54.712	0.000	14.685	11.132	14.891	11.454	179.432	429570.116	3228	7657686.000	25
26	121.842	3218.846	62.695	4.437	62.659	4.462	55.185	0.000	14.685	10.184	14.852	10.445	179.253	392190.037	3240	6991334.000	26
27	121.842	3241.953	62.932	4.437	62.890	4.475	55.422	0.000	14.685	10.184	14.852	10.445	179.253	395005.413	3263	7041522.000	27
28	121.842	3219.203	63.169	4.437	63.130	4.456	55.659	0.000	14.685	10.184	14.852	10.445	179.253	392233.456	3243	6992108.000	28
29	121.842	3211.381	63.169	4.437	63.140	4.459	55.659	0.000	14.685	10.184	14.852	10.445	179.253	391280.487	3219	6975120.000	29
30	121.842	3211.319	63.169	4.437	63.134	4.448	55.659	0.000	14.685	10.184	14.852	10.445	179.253	391272.858	3231	6974984.000	30
31	121.842	3236.050	62.932	4.437	62.897	4.459	55.422	0.000	14.685	10.184	14.852	10.445	179.253	394286.143	3267	7028700.000	31
32	133.959	3242.284	62.702	4.941	62.711	4.933	55.185	0.000	14.685	11.132	14.891	11.454	179.432	434331.988	3266	7742573.000	32
33	133.959	3243.253	62.702	4.941	62.726	4.926	55.185	0.000	14.685	11.132	14.891	11.454	179.432	434461.851	3264	7744888.000	33
34	133.959	3237.817	62.702	4.941	62.725	4.928	55.185	0.000	14.685	11.132	14.891	11.454	179.432	433733.605	3258	7731906.000	34
35	133.959	3200.554	62.939	4.941	62.979	4.908	55.422	0.000	14.685	11.132	14.891	11.454	179.432	428742.018	3217	7642924.000	35
36	133.959	3179.773	62.939	4.941	62.976	4.901	55.422	0.000	14.685	11.132	14.891	11.454	179.432	425958.169	3197	7593298.000	36
37	131.042	3167.077	63.174	4.811	63.204	4.768	55.659	0.000	14.685	10.895	14.892	11.204	179.390	415018.996	3185	7398292.000	37
38	124.983	3175.231	63.645	4.559	63.635	4.532	56.133	0.000	14.685	10.421	14.873	10.699	179.302	396850.599	3174	7074415.000	38
39	105.630	3180.016	64.117	3.842	64.090	3.841	56.606	0.000	14.685	9.000	14.660	9.174	179.287	335904.789	3198	5987971.000	39
40	92.167	3211.425	64.124	3.386	64.100	3.426	56.606	0.000	14.685	8.053	14.377	8.162	179.418	295986.451	3234	5276371.000	40
41	88.745	3236.505	64.126	3.275	64.084	3.296	56.606	0.000	14.685	7.816	14.285	7.910	179.449	287223.041	3248	5120151.000	41
42	68.213	3269.993	64.144	2.626	64.121	2.688	56.606	0.000	14.685	6.395	13.556	6.407	179.655	223057.567	3297	3976312.000	42
43	64.792	3247.652	64.148	2.522	64.139	2.599	56.606	0.000	14.685	6.158	13.396	6.158	179.699	210420.462	3295	3751038.000	43
44	64.792	3280.867	64.148	2.522	64.179	2.586	56.606	0.000	14.685	6.158	13.396	6.158	179.699	212572.496	3320	3789401.000	44
45	64.792	3259.713	64.148	2.522	64.047	2.560	56.606	0.000	14.685	6.158	13.396	6.158	179.699	211201.944	3279	3764969.000	45
46	64.792	3316.248	64.148	2.522	64.074	2.557	56.606	0.000	14.685	6.158	13.396	6.158	179.699	214864.884	3324	3830266.000	46
47	61.426	3312.930	64.146	2.417	64.118	2.458	56.606	0.000	14.685	5.921	13.234	5.910	179.649	203499.264	3336	3627658.000	47
48	48.187	3357.721	64.168	2.003	64.164	2.054	56.606	0.000	14.685	4.974	12.455	4.926	179.873	161798.401	3396	2884282.000	48
49	48.187	3382.271	64.168	2.003	64.129	2.036	56.606	0.000	14.685	4.974	12.455	4.926	179.873	162981.423	3413	2905371.000	49
50	48.187	3365.841	64.168	2.003	64.083	1.992	56.606	0.000	14.685	4.974	12.455	4.926	179.873	162189.675	3364	2891257.000	50
51	51.497	3330.658	63.688	2.104	63.616	2.077	56.133	0.000	14.685	5.211	12.680	5.171	179.802	171517.810	3335	3057544.000	51
52	48.187	3320.229	63.457	2.003	63.389	1.978	55.896	0.000	14.685	4.974	12.455	4.926	179.873	159991.811	3328	2852077.000	52
53	48.187	3337.977	63.457	2.003	63.370	1.975	55.896	0.000	14.685	4.974	12.455	4.926	179.873	160847.003	3321	2867322.000	53
54	48.187	3323.341	63.457	2.003	63.419	1.960	55.896	0.000	14.685	4.974	12.455	4.926	179.873	160141.757	3317	2854750.000	54
55	48.187	3319.313	63.457	2.003	63.389	1.965	55.896	0.000	14.685	4.974	12.455	4.926	179.873	159947.663	3325	2851290.000	55
56	48.187	3359.735	63.457	2.003	63.448	1.963	55.896	0.000	14.685	4.974	12.455	4.926	179.873	161895.449	3358	2886012.000	56
57	44.933	3395.447	63.456	1.903	63.479	1.892	55.896	0.000	14.685	4.737	12.222	4.681	179.843	152568.885	3400	2719753.000	57
58	44.933	3439.644	63.456	1.903	63.487	1.895	55.896	0.000	14.685	4.737	12.222	4.681	179.843	154554.816	3439	2755155.000	58
59	44.933	3429.953	63.456	1.903	63.519	1.906	55.896	0.000	14.685	4.737	12.222	4.681	179.843	154119.338	3435	2747392.000	59
60	44.933	3406.976	63.456	1.903	63.453	1.884	55.896	0.000	14.685	4.737	12.222	4.681	179.843	153086.937	3388	2728988.000	60
61	44.933	3401.196	63.456	1.903	63.475	1.887	55.896	0.000	14.685	4.737	12.222	4.681	179.843	152827.209	3405	2724358.000	61
