## Supplementary Code 2 for "Engineering combinatorial and dynamic decoders using synthetic immediate-early genes": XY_35-FT2-cell_3.txt

	Area	Mean	X	Y	XM	YM	BX	BY	Width	Height	Major	Minor	Angle	IntDen	Median	RawIntDen	Slice
1	163.634	3525.380	84.723	13.028	84.742	13.027	77.212	5.684	14.685	14.685	14.481	14.388	153.643	576871.194	3567	10283533	1
2	163.634	3565.600	84.960	13.265	84.976	13.266	77.449	5.921	14.685	14.685	14.481	14.388	153.643	583452.559	3614	10400855	2
3	163.634	3595.196	84.960	13.265	84.966	13.271	77.449	5.921	14.685	14.685	14.481	14.388	153.643	588295.490	3635	10487187	3
4	163.634	3609.543	85.197	13.265	85.215	13.318	77.686	5.921	14.685	14.685	14.481	14.388	153.643	590643.076	3658	10529036	4
5	163.634	3617.498	85.197	13.265	85.232	13.321	77.686	5.921	14.685	14.685	14.481	14.388	153.643	591944.854	3659	10552242	5
6	163.634	3643.692	86.381	14.212	86.387	14.276	78.870	6.869	14.685	14.685	14.481	14.388	153.643	596231.027	3689	10628649	6
7	163.634	3661.597	86.381	14.212	86.370	14.288	78.870	6.869	14.685	14.685	14.481	14.388	153.643	599160.952	3706	10680879	7
8	163.634	3658.074	86.381	14.212	86.370	14.306	78.870	6.869	14.685	14.685	14.481	14.388	153.643	598584.391	3702	10670601	8
9	163.634	3668.057	86.381	14.212	86.364	14.320	78.870	6.869	14.685	14.685	14.481	14.388	153.643	600218.036	3724	10699723	9
10	163.634	3666.139	86.381	14.212	86.382	14.304	78.870	6.869	14.685	14.685	14.481	14.388	153.643	599904.120	3713	10694127	10
11	163.634	3689.312	86.381	14.212	86.383	14.294	78.870	6.869	14.685	14.685	14.481	14.388	153.643	603696.081	3741	10761724	11
12	163.634	3735.154	85.907	14.923	85.941	14.976	78.396	7.579	14.685	14.685	14.481	14.388	153.643	611197.374	3777	10895445	12
13	163.634	3843.932	85.433	14.923	85.455	14.979	77.923	7.579	14.685	14.685	14.481	14.388	153.643	628997.048	3889	11212749	13
14	163.634	3875.313	85.433	15.397	85.466	15.417	77.923	8.053	14.685	14.685	14.481	14.388	153.643	634132.018	3924	11304287	14
15	163.634	3873.362	85.433	15.397	85.468	15.426	77.923	8.053	14.685	14.685	14.481	14.388	153.643	633812.829	3924	11298597	15
16	163.634	3868.662	85.433	15.397	85.463	15.445	77.923	8.053	14.685	14.685	14.481	14.388	153.643	633043.744	3908	11284887	16
17	163.634	3888.936	85.433	15.397	85.472	15.443	77.923	8.053	14.685	14.685	14.481	14.388	153.643	636361.241	3936	11344026	17
18	163.634	3930.081	85.433	15.397	85.479	15.421	77.923	8.053	14.685	14.685	14.481	14.388	153.643	643093.954	3984	11464046	18
19	163.634	3949.123	85.433	15.397	85.480	15.422	77.923	8.053	14.685	14.685	14.481	14.388	153.643	646209.840	4002	11519591	19
20	163.634	3959.671	85.433	15.397	85.459	15.427	77.923	8.053	14.685	14.685	14.481	14.388	153.643	647935.876	4022	11550360	20
21	163.634	3982.092	85.433	15.397	85.452	15.430	77.923	8.053	14.685	14.685	14.481	14.388	153.643	651604.762	4043	11615763	21
22	163.634	3976.035	85.433	15.397	85.430	15.441	77.923	8.053	14.685	14.685	14.481	14.388	153.643	650613.535	4040	11598093	22
23	163.634	3961.555	85.433	15.397	85.429	15.433	77.923	8.053	14.685	14.685	14.481	14.388	153.643	648244.127	4032	11555855	23
24	163.634	3970.378	85.433	15.397	85.370	15.450	77.923	8.053	14.685	14.685	14.481	14.388	153.643	649687.941	4048	11581593	24
25	163.634	3983.710	85.197	15.397	85.121	15.438	77.686	8.053	14.685	14.685	14.481	14.388	153.643	651869.425	4037	11620481	25
26	163.634	4075.743	84.012	14.923	83.998	14.962	76.502	7.579	14.685	14.685	14.481	14.388	153.643	666929.174	4130	11888942	26
27	163.634	4075.899	82.828	14.686	82.843	14.773	75.317	7.342	14.685	14.685	14.481	14.388	153.643	666954.641	4168	11889396	27
28	163.634	4067.815	82.828	15.397	82.850	15.445	75.317	8.053	14.685	14.685	14.481	14.388	153.643	665631.940	4140	11865817	28
29	163.634	4145.867	82.591	16.107	82.606	16.100	75.081	8.763	14.685	14.685	14.481	14.388	153.643	678403.844	4202	12093494.000	29
30	163.634	4110.511	82.591	16.107	82.625	16.146	75.081	8.763	14.685	14.685	14.481	14.388	153.643	672618.434	4177	11990361	30
31	163.634	4128.201	82.828	16.107	82.842	16.069	75.317	8.763	14.685	14.685	14.481	14.388	153.643	675513.019	4179	12041961	31
32	163.634	4150.006	82.828	16.107	82.844	16.076	75.317	8.763	14.685	14.685	14.481	14.388	153.643	679081.099	4211	12105567.000	32
33	163.634	4153.074	82.828	16.107	82.823	16.074	75.317	8.763	14.685	14.685	14.481	14.388	153.643	679583.107	4217	12114516	33
34	163.634	4138.195	82.828	16.107	82.847	16.077	75.317	8.763	14.685	14.685	14.481	14.388	153.643	677148.459	4208	12071115	34
35	163.634	4168.107	82.828	16.107	82.846	16.088	75.317	8.763	14.685	14.685	14.481	14.388	153.643	682043.111	4222	12158369	35
36	163.634	4124.726	82.828	16.107	82.851	16.117	75.317	8.763	14.685	14.685	14.481	14.388	153.643	674944.536	4195	12031827.000	36
37	163.634	4137.276	82.828	16.107	82.819	16.109	75.317	8.763	14.685	14.685	14.481	14.388	153.643	676998.120	4185	12068435.000	37
38	163.634	4133.558	82.828	16.107	82.841	16.131	75.317	8.763	14.685	14.685	14.481	14.388	153.643	676389.752	4188	12057590	38
39	163.634	4107.766	82.828	16.107	82.853	16.146	75.317	8.763	14.685	14.685	14.481	14.388	153.643	672169.157	4177	11982352	39
40	163.634	4080.489	83.065	16.107	83.086	16.164	75.554	8.763	14.685	14.685	14.481	14.388	153.643	667705.775	4164	11902786	40
41	163.634	4077.015	83.065	16.581	83.061	16.636	75.554	9.237	14.685	14.685	14.481	14.388	153.643	667137.292	4145	11892652	41
42	163.634	4123.153	83.065	17.291	83.029	17.293	75.554	9.948	14.685	14.685	14.481	14.388	153.643	674687.052	4176	12027237	42
43	163.634	4107.363	83.065	17.528	83.001	17.495	75.554	10.184	14.685	14.685	14.481	14.388	153.643	672103.243	4155	11981177	43
44	163.634	4120.323	82.354	18.002	82.315	17.893	74.844	10.658	14.685	14.685	14.481	14.388	153.643	674224.031	4171	12018983.000	44
45	163.634	4039.003	81.881	18.002	81.797	17.869	74.370	10.658	14.685	14.685	14.481	14.388	153.643	660917.245	4067	11781771	45
46	163.634	4184.747	80.696	18.002	80.661	17.867	73.186	10.658	14.685	14.685	14.481	14.388	153.643	684765.928	4230	12206907	46
47	163.634	4142.522	79.749	18.002	79.735	17.867	72.238	10.658	14.685	14.685	14.481	14.388	153.643	677856.566	4188	12083738	47
48	163.634	4141.048	79.749	18.002	79.794	17.912	72.238	10.658	14.685	14.685	14.481	14.388	153.643	677615.351	4199	12079438	48
49	163.634	4140.188	79.749	17.055	79.789	17.055	72.238	9.711	14.685	14.685	14.481	14.388	153.643	677474.492	4183	12076927	49
50	163.634	4190.328	80.460	17.055	80.437	17.011	72.949	9.711	14.685	14.685	14.481	14.388	153.643	685679.124	4240	12223186	50
51	163.634	4173.784	80.460	17.055	80.441	17.014	72.949	9.711	14.685	14.685	14.481	14.388	153.643	682972.015	4228	12174928	51
52	163.634	4167.212	80.460	17.055	80.441	17.031	72.949	9.711	14.685	14.685	14.481	14.388	153.643	681896.643	4228	12155758.000	52
53	163.634	4158.592	80.460	17.055	80.478	17.062	72.949	9.711	14.685	14.685	14.481	14.388	153.643	680486.150	4220	12130614.000	53
54	163.634	4139.637	80.460	17.055	80.467	17.025	72.949	9.711	14.685	14.685	14.481	14.388	153.643	677384.401	4209	12075321	54
55	163.634	4104.847	80.460	17.055	80.472	17.026	72.949	9.711	14.685	14.685	14.481	14.388	153.643	671691.606	4162	11973839	55
56	163.634	4111.584	80.460	17.055	80.444	17.022	72.949	9.711	14.685	14.685	14.481	14.388	153.643	672794.017	4166	11993491.000	56
57	163.634	4099.221	80.460	17.055	80.433	16.978	72.949	9.711	14.685	14.685	14.481	14.388	153.643	670771.005	4161	11957428	57
58	163.634	4104.009	80.460	17.055	80.400	16.958	72.949	9.711	14.685	14.685	14.481	14.388	153.643	671554.506	4159	11971395	58
59	163.634	4114.792	80.460	16.107	80.384	16.090	72.949	8.763	14.685	14.685	14.481	14.388	153.643	673318.856	4167	12002847	59
60	163.634	4091.559	80.223	15.870	80.156	15.838	72.712	8.526	14.685	14.685	14.481	14.388	153.643	669517.190	4144	11935077	60
61	163.634	4092.260	80.223	15.870	80.143	15.773	72.712	8.526	14.685	14.685	14.481	14.388	153.643	669631.851	4134	11937121	61
