## Supplementary Code 2 for "Engineering combinatorial and dynamic decoders using synthetic immediate-early genes": XY_35-FT2-cell_4.txt

	Area	Mean	X	Y	XM	YM	BX	BY	Width	Height	Major	Minor	Angle	IntDen	Median	RawIntDen	Slice
1	163.634	2871.097	113.855	22.028	113.907	22.095	106.344	14.685	14.685	14.685	14.481	14.388	153.643	469808.485	2884	8374991.000	1
2	163.634	2897.826	113.855	22.028	113.884	22.086	106.344	14.685	14.685	14.685	14.481	14.388	153.643	474182.224	2910	8452959.000	2
3	163.634	2914.445	113.855	22.265	113.837	22.337	106.344	14.921	14.685	14.685	14.481	14.388	153.643	476901.563	2934	8501435.000	3
4	163.634	2962.689	113.618	22.502	113.638	22.532	106.108	15.158	14.685	14.685	14.481	14.388	153.643	484796.037	2989	8642165.000	4
5	163.634	2967.652	113.381	22.502	113.379	22.531	105.871	15.158	14.685	14.685	14.481	14.388	153.643	485608.035	2990	8656640.000	5
6	163.634	2979.564	113.381	22.502	113.356	22.543	105.871	15.158	14.685	14.685	14.481	14.388	153.643	487557.223	2997	8691387.000	6
7	163.634	2987.001	113.381	22.502	113.346	22.534	105.871	15.158	14.685	14.685	14.481	14.388	153.643	488774.183	3002	8713081.000	7
8	163.634	3014.872	113.381	22.502	113.333	22.542	105.871	15.158	14.685	14.685	14.481	14.388	153.643	493334.836	3024	8794381.000	8
9	163.634	3057.229	113.145	22.265	113.070	22.306	105.634	14.921	14.685	14.685	14.481	14.388	153.643	500265.963	3063	8917938.000	9
10	163.634	3080.221	112.434	22.028	112.340	22.046	104.923	14.685	14.685	14.685	14.481	14.388	153.643	504028.137	3088	8985004.000	10
11	163.634	3184.029	110.302	23.213	110.318	23.228	102.792	15.869	14.685	14.685	14.481	14.388	153.643	521014.635	3195	9287812.000	11
12	163.634	3219.854	110.302	23.213	110.316	23.223	102.792	15.869	14.685	14.685	14.481	14.388	153.643	526876.786	3244	9392313.000	12
13	163.634	3273.092	110.302	23.213	110.337	23.226	102.792	15.869	14.685	14.685	14.481	14.388	153.643	535588.307	3300	9547608.000	13
14	163.634	3295.606	110.302	23.213	110.380	23.228	102.792	15.869	14.685	14.685	14.481	14.388	153.643	539272.451	3324	9613283.000	14
15	163.634	3332.953	110.302	23.213	110.372	23.240	102.792	15.869	14.685	14.685	14.481	14.388	153.643	545383.726	3353	9722225.000	15
16	163.634	3309.338	112.197	24.160	112.137	24.149	104.686	16.816	14.685	14.685	14.481	14.388	153.643	541519.512	3324	9653340.000	16
17	163.634	3291.074	112.434	24.160	112.350	24.163	104.923	16.816	14.685	14.685	14.481	14.388	153.643	538530.797	3309	9600062.000	17
18	163.634	3340.781	111.960	24.160	111.897	24.168	104.450	16.816	14.685	14.685	14.481	14.388	153.643	546664.523	3372	9745057.000	18
19	163.634	3372.489	111.723	24.160	111.673	24.201	104.213	16.816	14.685	14.685	14.481	14.388	153.643	551853.122	3398	9837551.000	19
20	163.634	3400.616	111.723	23.923	111.697	23.955	104.213	16.579	14.685	14.685	14.481	14.388	153.643	556455.679	3435	9919598.000	20
21	163.634	3435.738	111.723	23.449	111.713	23.481	104.213	16.106	14.685	14.685	14.481	14.388	153.643	562202.832	3471	10022049.000	21
22	163.634	3449.781	111.723	23.449	111.687	23.491	104.213	16.106	14.685	14.685	14.481	14.388	153.643	564500.716	3498	10063012.000	22
23	163.634	3432.546	111.723	23.449	111.662	23.497	104.213	16.106	14.685	14.685	14.481	14.388	153.643	561680.460	3469	10012737.000	23
24	163.634	3457.333	111.723	23.449	111.658	23.486	104.213	16.106	14.685	14.685	14.481	14.388	153.643	565736.468	3493	10085041.000	24
25	163.634	3479.061	111.723	23.449	111.665	23.494	104.213	16.106	14.685	14.685	14.481	14.388	153.643	569291.871	3521	10148421.000	25
26	163.634	3427.762	111.723	23.449	111.628	23.486	104.213	16.106	14.685	14.685	14.481	14.388	153.643	560897.632	3457	9998782.000	26
27	163.634	3453.993	111.723	23.449	111.644	23.500	104.213	16.106	14.685	14.685	14.481	14.388	153.643	565189.863	3493	10075297.000	27
28	163.634	3462.671	111.723	23.449	111.677	23.502	104.213	16.106	14.685	14.685	14.481	14.388	153.643	566609.836	3494	10100610.000	28
29	163.634	3484.250	111.723	23.449	111.645	23.487	104.213	16.106	14.685	14.685	14.481	14.388	153.643	570141.005	3518	10163558.000	29
30	163.634	3485.078	111.723	23.449	111.624	23.478	104.213	16.106	14.685	14.685	14.481	14.388	153.643	570276.422	3509	10165972.000	30
31	163.634	3493.459	111.487	23.449	111.372	23.460	103.976	16.106	14.685	14.685	14.481	14.388	153.643	571647.928	3524	10190421.000	31
32	163.634	3558.587	111.250	23.449	111.150	23.448	103.739	16.106	14.685	14.685	14.481	14.388	153.643	582304.935	3587	10380397.000	32
33	163.634	3565.897	111.250	23.449	111.166	23.468	103.739	16.106	14.685	14.685	14.481	14.388	153.643	583501.251	3586	10401723.000	33
34	163.634	3588.689	111.250	23.449	111.157	23.472	103.739	16.106	14.685	14.685	14.481	14.388	153.643	587230.664	3606	10468205.000	34
35	163.634	3596.638	111.250	23.449	111.177	23.488	103.739	16.106	14.685	14.685	14.481	14.388	153.643	588531.488	3644	10491394.000	35
36	163.634	3594.063	111.250	23.449	111.155	23.500	103.739	16.106	14.685	14.685	14.481	14.388	153.643	588110.147	3632	10483883.000	36
37	163.634	3585.349	111.250	23.449	111.159	23.517	103.739	16.106	14.685	14.685	14.481	14.388	153.643	586684.171	3613	10458463.000	37
38	163.634	3584.844	111.250	23.449	111.189	23.505	103.739	16.106	14.685	14.685	14.481	14.388	153.643	586601.485	3613	10456989.000	38
39	163.634	3621.326	111.250	23.449	111.223	23.551	103.739	16.106	14.685	14.685	14.481	14.388	153.643	592571.229	3665	10563408.000	39
40	163.634	3610.798	111.250	23.449	111.237	23.555	103.739	16.106	14.685	14.685	14.481	14.388	153.643	590848.446	3650	10532697.000	40
41	163.634	3615.257	111.250	22.976	111.231	23.068	103.739	15.632	14.685	14.685	14.481	14.388	153.643	591578.094	3655	10545704.000	41
42	163.634	3619.533	111.487	22.502	111.469	22.573	103.976	15.158	14.685	14.685	14.481	14.388	153.643	592277.843	3638	10558178.000	42
43	163.634	3595.992	111.487	22.265	111.468	22.335	103.976	14.921	14.685	14.685	14.481	14.388	153.643	588425.690	3629	10489508.000	43
44	163.634	3587.190	111.487	22.265	111.518	22.324	103.976	14.921	14.685	14.685	14.481	14.388	153.643	586985.410	3613	10463833.000	44
45	163.634	3577.758	111.487	22.265	111.437	22.340	103.976	14.921	14.685	14.685	14.481	14.388	153.643	585442.024	3611	10436320.000	45
46	163.634	3608.896	111.487	22.265	111.491	22.365	103.976	14.921	14.685	14.685	14.481	14.388	153.643	590537.278	3637	10527150.000	46
47	163.634	3582.695	111.487	22.265	111.493	22.372	103.976	14.921	14.685	14.685	14.481	14.388	153.643	586249.815	3624	10450720.000	47
48	163.634	3584.062	111.487	22.265	111.499	22.370	103.976	14.921	14.685	14.685	14.481	14.388	153.643	586473.585	3611	10454709.000	48
49	163.634	3576.285	111.487	22.265	111.508	22.367	103.976	14.921	14.685	14.685	14.481	14.388	153.643	585200.921	3596	10432022.000	49
50	163.634	3567.522	111.487	22.265	111.500	22.353	103.976	14.921	14.685	14.685	14.481	14.388	153.643	583767.036	3595	10406461.000	50
51	163.634	3554.514	111.487	22.265	111.528	22.325	103.976	14.921	14.685	14.685	14.481	14.388	153.643	581638.451	3587	10368516.000	51
52	163.634	3552.555	111.487	22.265	111.525	22.277	103.976	14.921	14.685	14.685	14.481	14.388	153.643	581317.971	3565	10362803.000	52
53	163.634	3567.574	111.487	22.265	111.514	22.271	103.976	14.921	14.685	14.685	14.481	14.388	153.643	583775.563	3577	10406613.000	53
54	163.634	3554.946	111.487	22.265	111.473	22.226	103.976	14.921	14.685	14.685	14.481	14.388	153.643	581709.189	3572	10369777.000	54
55	163.634	3528.314	111.487	22.265	111.442	22.207	103.976	14.921	14.685	14.685	14.481	14.388	153.643	577351.325	3538	10292092.000	55
56	163.634	3526.876	111.723	21.555	111.673	21.569	104.213	14.211	14.685	14.685	14.481	14.388	153.643	577116.056	3545	10287898.000	56
57	163.634	3518.776	112.197	20.370	112.100	20.448	104.686	13.027	14.685	14.685	14.481	14.388	153.643	575790.549	3548	10264269.000	57
58	163.634	3553.192	112.197	20.370	112.119	20.437	104.686	13.027	14.685	14.685	14.481	14.388	153.643	581422.255	3584	10364662.000	58
59	163.634	3545.164	112.197	20.370	112.127	20.405	104.686	13.027	14.685	14.685	14.481	14.388	153.643	580108.472	3571	10341242.000	59
60	163.634	3525.148	112.434	19.423	112.354	19.489	104.923	12.079	14.685	14.685	14.481	14.388	153.643	576833.329	3562	10282858.000	60
61	163.634	3523.182	112.434	19.423	112.362	19.489	104.923	12.079	14.685	14.685	14.481	14.388	153.643	576511.615	3556	10277123.000	61
