## Supplementary Code 2 for "Engineering combinatorial and dynamic decoders using synthetic immediate-early genes": XY_35-FT2-cell_5.txt

	Area	Mean	X	Y	XM	YM	BX	BY	Width	Height	Major	Minor	Angle	IntDen	Median	RawIntDen	Slice
1	151.573	3730.792	43.375	43.107	43.390	43.112	36.238	36.001	13.974	13.974	13.892	13.892	88.096	565487.399	3733	10080601.000	1
2	151.573	3746.453	43.375	43.107	43.438	43.140	36.238	36.001	13.974	13.974	13.892	13.892	88.096	567861.183	3767	10122917.000	2
3	151.573	3777.703	43.375	43.107	43.347	43.091	36.238	36.001	13.974	13.974	13.892	13.892	88.096	572597.811	3791	10207354.000	3
4	151.573	3742.081	43.848	42.634	43.846	42.717	36.711	35.527	13.974	13.974	13.892	13.892	88.096	567198.402	3756	10111102.000	4
5	151.573	3747.595	43.848	42.397	43.885	42.512	36.711	35.290	13.974	13.974	13.892	13.892	88.096	568034.185	3771	10126001.000	5
6	151.573	3748.571	43.612	42.160	43.666	42.299	36.474	35.053	13.974	13.974	13.892	13.892	88.096	568182.112	3770	10128638.000	6
7	151.573	3834.401	43.612	42.870	43.681	42.935	36.474	35.764	13.974	13.974	13.892	13.892	88.096	581191.641	3867	10360551.000	7
8	151.573	3928.656	43.612	43.581	43.677	43.599	36.474	36.474	13.974	13.974	13.892	13.892	88.096	595478.154	3957	10615228.000	8
9	151.573	3941.835	43.612	44.291	43.689	44.274	36.474	37.185	13.974	13.974	13.892	13.892	88.096	597475.810	3968	10650839.000	9
10	151.573	3976.197	43.612	44.291	43.714	44.313	36.474	37.185	13.974	13.974	13.892	13.892	88.096	602684.155	3994	10743685.000	10
11	151.573	3982.349	43.848	44.055	43.933	44.090	36.711	36.948	13.974	13.974	13.892	13.892	88.096	603616.648	3999	10760308.000	11
12	151.573	4003.217	43.848	43.818	43.941	43.875	36.711	36.711	13.974	13.974	13.892	13.892	88.096	606779.655	4029	10816693.000	12
13	151.573	4071.111	43.848	43.818	43.946	43.865	36.711	36.711	13.974	13.974	13.892	13.892	88.096	617070.519	4095	11000142.000	13
14	151.573	4085.854	43.848	44.528	43.890	44.471	36.711	37.422	13.974	13.974	13.892	13.892	88.096	619305.183	4103	11039978.000	14
15	151.573	4138.117	43.848	44.528	43.882	44.468	36.711	37.422	13.974	13.974	13.892	13.892	88.096	627226.752	4163	11181191.000	15
16	151.573	4185.543	43.848	44.528	43.854	44.482	36.711	37.422	13.974	13.974	13.892	13.892	88.096	634415.306	4215	11309337.000	16
17	151.573	4171.351	43.375	44.291	43.447	44.255	36.238	37.185	13.974	13.974	13.892	13.892	88.096	632264.226	4196	11270991.000	17
18	151.573	4188.122	43.138	44.055	43.211	44.033	36.001	36.948	13.974	13.974	13.892	13.892	88.096	634806.243	4220	11316306.000	18
19	151.573	4203.703	43.138	44.055	43.216	44.051	36.001	36.948	13.974	13.974	13.892	13.892	88.096	637167.854	4242	11358405.000	19
20	151.573	4215.492	43.138	44.055	43.218	44.098	36.001	36.948	13.974	13.974	13.892	13.892	88.096	638954.755	4244	11390259.000	20
21	151.573	4243.869	43.138	44.055	43.237	44.128	36.001	36.948	13.974	13.974	13.892	13.892	88.096	643255.961	4274	11466934.000	21
22	151.573	4245.860	43.612	44.291	43.677	44.370	36.474	37.185	13.974	13.974	13.892	13.892	88.096	643557.705	4282	11472313.000	22
23	151.573	4253.489	44.322	45.476	44.299	45.507	37.185	38.369	13.974	13.974	13.892	13.892	88.096	644714.136	4271	11492928.000	23
24	151.573	4251.617	44.559	46.660	44.405	46.598	37.422	39.553	13.974	13.974	13.892	13.892	88.096	644430.400	4325	11487870.000	24
25	151.573	4249.967	44.559	47.607	44.405	47.466	37.422	40.501	13.974	13.974	13.892	13.892	88.096	644180.209	4345	11483410.000	25
26	151.573	4320.106	44.085	47.607	44.031	47.508	36.948	40.501	13.974	13.974	13.892	13.892	88.096	654811.467	4356	11672927.000	26
27	151.573	4299.156	43.612	47.607	43.642	47.589	36.474	40.501	13.974	13.974	13.892	13.892	88.096	651635.951	4311	11616319.000	27
28	151.573	4219.564	43.375	47.607	43.390	47.672	36.238	40.501	13.974	13.974	13.892	13.892	88.096	639572.042	4232	11401263.000	28
29	151.573	4153.918	43.375	47.607	43.426	47.767	36.238	40.501	13.974	13.974	13.892	13.892	88.096	629621.852	4169	11223887.000	29
30	151.573	4191.202	43.375	48.081	43.438	48.172	36.238	40.975	13.974	13.974	13.892	13.892	88.096	635273.135	4206	11324629.000	30
31	151.573	4238.442	43.138	50.923	43.207	50.899	36.001	43.817	13.974	13.974	13.892	13.892	88.096	642433.417	4240	11452271.000	31
32	151.573	4224.052	43.138	51.160	43.188	51.109	36.001	44.054	13.974	13.974	13.892	13.892	88.096	640252.213	4224	11413388.000	32
33	151.573	4276.510	43.138	51.397	43.156	51.336	36.001	44.290	13.974	13.974	13.892	13.892	88.096	648203.457	4278	11555130.000	33
34	151.573	4265.499	43.138	51.871	43.106	51.800	36.001	44.764	13.974	13.974	13.892	13.892	88.096	646534.527	4267	11525379.000	34
35	151.573	4289.903	43.138	51.871	43.127	51.817	36.001	44.764	13.974	13.974	13.892	13.892	88.096	650233.480	4296	11591318.000	35
36	151.573	4247.120	43.138	51.871	43.099	51.838	36.001	44.764	13.974	13.974	13.892	13.892	88.096	643748.658	4248	11475717.000	36
37	151.573	4247.366	43.138	51.871	43.012	51.812	36.001	44.764	13.974	13.974	13.892	13.892	88.096	643785.962	4273	11476382.000	37
38	151.573	4220.215	43.138	52.818	42.948	52.704	36.001	45.712	13.974	13.974	13.892	13.892	88.096	639670.660	4280	11403021.000	38
39	151.573	4062.675	43.138	53.765	42.836	53.571	36.001	46.659	13.974	13.974	13.892	13.892	88.096	615791.797	4175	10977347.000	39
40	151.573	4162.164	42.427	53.292	42.252	53.170	35.290	46.185	13.974	13.974	13.892	13.892	88.096	630871.628	4233	11246166.000	40
41	151.573	4208.521	41.954	52.818	41.778	52.708	34.817	45.712	13.974	13.974	13.892	13.892	88.096	637898.119	4270	11371423.000	41
42	151.573	4241.322	41.717	52.581	41.605	52.500	34.580	45.475	13.974	13.974	13.892	13.892	88.096	642869.849	4272	11460051.000	42
43	151.573	4260.330	41.480	52.581	41.397	52.503	34.343	45.475	13.974	13.974	13.892	13.892	88.096	645750.970	4295	11511411.000	43
44	151.573	4258.309	41.243	52.581	41.176	52.503	34.106	45.475	13.974	13.974	13.892	13.892	88.096	645444.682	4279	11505951.000	44
45	151.573	4197.927	41.006	52.581	40.915	52.458	33.869	45.475	13.974	13.974	13.892	13.892	88.096	636292.410	4231	11342799.000	45
46	151.573	4289.778	40.533	52.581	40.498	52.565	33.395	45.475	13.974	13.974	13.892	13.892	88.096	650214.576	4302	11590981.000	46
47	151.573	4284.871	40.059	52.581	40.057	52.583	32.922	45.475	13.974	13.974	13.892	13.892	88.096	649470.791	4287	11577722.000	47
48	151.573	4281.467	40.059	52.581	40.088	52.601	32.922	45.475	13.974	13.974	13.892	13.892	88.096	648954.815	4300	11568524.000	48
49	151.573	4261.374	40.296	52.818	40.329	52.844	33.159	45.712	13.974	13.974	13.892	13.892	88.096	645909.218	4288	11514232.000	49
50	151.573	4295.338	40.769	53.292	40.771	53.266	33.632	46.185	13.974	13.974	13.892	13.892	88.096	651057.315	4320	11606004.000	50
51	151.573	4264.993	41.243	53.292	41.221	53.252	34.106	46.185	13.974	13.974	13.892	13.892	88.096	646457.843	4283	11524012.000	51
52	151.573	4270.349	41.480	53.292	41.405	53.223	34.343	46.185	13.974	13.974	13.892	13.892	88.096	647269.673	4283	11538484.000	52
53	151.573	4281.468	41.480	53.292	41.400	53.234	34.343	46.185	13.974	13.974	13.892	13.892	88.096	648954.983	4310	11568527.000	53
54	151.573	4267.263	41.480	53.292	41.424	53.252	34.343	46.185	13.974	13.974	13.892	13.892	88.096	646801.883	4284	11530145.000	54
55	151.573	4255.211	41.480	53.292	41.430	53.234	34.343	46.185	13.974	13.974	13.892	13.892	88.096	644975.042	4263	11497579.000	55
56	151.573	4243.708	41.480	53.292	41.450	53.256	34.343	46.185	13.974	13.974	13.892	13.892	88.096	643231.503	4264	11466498.000	56
57	151.573	4206.688	41.480	53.292	41.407	53.286	34.343	46.185	13.974	13.974	13.892	13.892	88.096	637620.329	4224	11366471.000	57
58	151.573	4243.061	41.480	53.292	41.407	53.260	34.343	46.185	13.974	13.974	13.892	13.892	88.096	643133.559	4264	11464752.000	58
59	151.573	4223.198	41.480	53.292	41.445	53.272	34.343	46.185	13.974	13.974	13.892	13.892	88.096	640122.742	4243	11411080.000	59
60	151.573	4209.932	41.480	53.292	41.449	53.311	34.343	46.185	13.974	13.974	13.892	13.892	88.096	638112.072	4231	11375237.000	60
61	151.573	4202.957	41.480	53.292	41.422	53.309	34.343	46.185	13.974	13.974	13.892	13.892	88.096	637054.819	4225	11356390.000	61
