## Supplementary Code 2 for "Engineering combinatorial and dynamic decoders using synthetic immediate-early genes": XY_35-FT2-cell_6.txt

	Area	Mean	X	Y	XM	YM	BX	BY	Width	Height	Major	Minor	Angle	IntDen	Median	RawIntDen	Slice
1	151.573	3118.865	62.796	70.818	62.896	70.747	55.659	63.712	13.974	13.974	13.892	13.892	88.096	472735.717	3132	8427173	1
2	151.573	3187.837	63.033	71.055	63.121	71.021	55.896	63.949	13.974	13.974	13.892	13.892	88.096	483190.047	3202	8613536	2
3	151.573	3209.630	63.744	71.055	63.814	70.993	56.606	63.949	13.974	13.974	13.892	13.892	88.096	486493.239	3220	8672420	3
4	151.573	3235.059	63.744	70.818	63.799	70.829	56.606	63.712	13.974	13.974	13.892	13.892	88.096	490347.580	3243	8741129	4
5	151.573	3226.030	63.744	70.818	63.813	70.850	56.606	63.712	13.974	13.974	13.892	13.892	88.096	488979.104	3244	8716734	5
6	151.573	3231.999	63.270	70.582	63.319	70.658	56.133	63.475	13.974	13.974	13.892	13.892	88.096	489883.717	3256	8732860	6
7	151.573	3256.323	63.270	70.582	63.288	70.684	56.133	63.475	13.974	13.974	13.892	13.892	88.096	493570.722	3292	8798586	7
8	151.573	3294.322	63.033	70.818	63.050	70.898	55.896	63.712	13.974	13.974	13.892	13.892	88.096	499330.272	3324	8901258	8
9	151.573	3296.066	62.796	70.818	62.810	70.891	55.659	63.712	13.974	13.974	13.892	13.892	88.096	499594.599	3320	8905970	9
10	151.573	3304.499	62.322	70.818	62.334	70.907	55.185	63.712	13.974	13.974	13.892	13.892	88.096	500872.816	3339	8928756	10
11	151.573	3317.504	62.086	71.055	62.039	71.115	54.949	63.949	13.974	13.974	13.892	13.892	88.096	502844.107	3341	8963897	11
12	151.573	3323.546	62.086	71.292	61.990	71.392	54.949	64.186	13.974	13.974	13.892	13.892	88.096	503759.884	3343	8980222	12
13	151.573	3405.077	61.375	72.239	61.334	72.288	54.238	65.133	13.974	13.974	13.892	13.892	88.096	516117.683	3405	9200517	13
14	151.573	3444.186	60.665	72.950	60.681	72.987	53.527	65.844	13.974	13.974	13.892	13.892	88.096	522045.635	3445	9306191	14
15	151.573	3497.788	59.954	73.187	59.993	73.202	52.817	66.080	13.974	13.974	13.892	13.892	88.096	530170.217	3508	9451023	15
16	151.573	3491.350	59.480	73.424	59.519	73.453	52.343	66.317	13.974	13.974	13.892	13.892	88.096	529194.473	3512	9433629	16
17	151.573	3492.573	59.480	73.424	59.505	73.454	52.343	66.317	13.974	13.974	13.892	13.892	88.096	529379.760	3524	9436932	17
18	151.573	3497.377	59.480	73.661	59.489	73.710	52.343	66.554	13.974	13.974	13.892	13.892	88.096	530107.950	3516	9449913	18
19	151.573	3530.048	59.007	74.134	59.012	74.198	51.870	67.028	13.974	13.974	13.892	13.892	88.096	535059.933	3540	9538189	19
20	151.573	3554.623	58.296	74.845	58.284	74.919	51.159	67.738	13.974	13.974	13.892	13.892	88.096	538784.803	3560	9604590	20
21	151.573	3599.410	57.822	75.318	57.804	75.397	50.685	68.212	13.974	13.974	13.892	13.892	88.096	545573.445	3616	9725607	21
22	151.573	3613.802	57.822	75.318	57.784	75.416	50.685	68.212	13.974	13.974	13.892	13.892	88.096	547754.761	3626	9764492	22
23	151.573	3639.642	56.875	75.555	56.843	75.646	49.738	68.449	13.974	13.974	13.892	13.892	88.096	551671.537	3672	9834314	23
24	151.573	3675.572	56.401	75.792	56.367	75.907	49.264	68.686	13.974	13.974	13.892	13.892	88.096	557117.451	3699	9931395	24
25	151.573	3699.516	55.454	76.740	55.445	76.779	48.317	69.633	13.974	13.974	13.892	13.892	88.096	560746.676	3724	9996091	25
26	151.573	3740.654	54.743	77.450	54.743	77.450	47.606	70.344	13.974	13.974	13.892	13.892	88.096	566982.149	3772	10107247	26
27	151.573	3774.145	54.270	78.161	54.276	78.137	47.133	71.054	13.974	13.974	13.892	13.892	88.096	572058.443	3804	10197739	27
28	151.573	3778.671	54.270	78.397	54.278	78.359	47.133	71.291	13.974	13.974	13.892	13.892	88.096	572744.560	3807	10209970	28
29	151.573	3783.860	54.033	78.871	54.038	78.830	46.896	71.765	13.974	13.974	13.892	13.892	88.096	573531.034	3810	10223990	29
30	151.573	3784.965	53.796	79.108	53.818	79.062	46.659	72.002	13.974	13.974	13.892	13.892	88.096	573698.539	3813	10226976	30
31	151.573	3771.406	53.559	79.345	53.566	79.283	46.422	72.238	13.974	13.974	13.892	13.892	88.096	571643.272	3813	10190338	31
32	151.573	3765.702	53.085	79.819	53.101	79.751	45.948	72.712	13.974	13.974	13.892	13.892	88.096	570778.823	3794	10174928	32
33	151.573	3762.551	53.085	79.819	53.101	79.742	45.948	72.712	13.974	13.974	13.892	13.892	88.096	570301.217	3793	10166414	33
34	151.573	3783.140	53.085	79.819	53.117	79.741	45.948	72.712	13.974	13.974	13.892	13.892	88.096	573421.870	3827	10222044	34
35	151.573	3792.518	53.085	79.582	53.118	79.513	45.948	72.475	13.974	13.974	13.892	13.892	88.096	574843.358	3831	10247384	35
36	151.573	3763.138	53.085	79.108	53.132	79.026	45.948	72.002	13.974	13.974	13.892	13.892	88.096	570390.186	3805	10168000	36
37	151.573	3776.372	53.559	79.108	53.600	79.046	46.422	72.002	13.974	13.974	13.892	13.892	88.096	572395.976	3820	10203756	37
38	151.573	3810.187	53.796	78.871	53.848	78.828	46.659	71.765	13.974	13.974	13.892	13.892	88.096	577521.410	3850	10295124	38
39	151.573	3819.520	54.033	78.871	54.078	78.832	46.896	71.765	13.974	13.974	13.892	13.892	88.096	578936.110	3859	10320343	39
40	151.573	3827.811	54.033	78.397	54.075	78.361	46.896	71.291	13.974	13.974	13.892	13.892	88.096	580192.842	3869	10342746	40
41	151.573	3847.722	54.033	77.687	54.078	77.623	46.896	70.580	13.974	13.974	13.892	13.892	88.096	583210.726	3876	10396544	41
42	151.573	3858.185	54.033	77.687	54.046	77.621	46.896	70.580	13.974	13.974	13.892	13.892	88.096	584796.745	3873	10424817	42
43	151.573	3844.235	54.033	77.687	54.067	77.618	46.896	70.580	13.974	13.974	13.892	13.892	88.096	582682.184	3871	10387122	43
44	151.573	3869.702	54.033	77.687	54.051	77.596	46.896	70.580	13.974	13.974	13.892	13.892	88.096	586542.415	3893	10455936	44
45	151.573	3827.305	54.033	77.687	54.058	77.603	46.896	70.580	13.974	13.974	13.892	13.892	88.096	580116.101	3833	10341378	45
46	151.573	3887.039	54.033	77.687	54.026	77.628	46.896	70.580	13.974	13.974	13.892	13.892	88.096	589170.148	3907	10502779	46
47	151.573	3836.386	54.033	77.687	54.069	77.637	46.896	70.580	13.974	13.974	13.892	13.892	88.096	581492.488	3851	10365914	47
48	151.573	3868.699	53.796	77.687	53.828	77.632	46.659	70.580	13.974	13.974	13.892	13.892	88.096	586390.393	3883	10453226	48
49	151.573	3861.651	53.796	77.687	53.821	77.642	46.659	70.580	13.974	13.974	13.892	13.892	88.096	585321.978	3873	10434180	49
50	151.573	3854.949	53.796	77.687	53.785	77.659	46.659	70.580	13.974	13.974	13.892	13.892	88.096	584306.181	3876	10416072	50
51	151.573	3846.130	53.796	77.687	53.795	77.647	46.659	70.580	13.974	13.974	13.892	13.892	88.096	582969.455	3867	10392243	51
52	151.573	3810.810	53.796	77.687	53.840	77.647	46.659	70.580	13.974	13.974	13.892	13.892	88.096	577615.932	3820	10296809	52
53	151.573	3856.012	53.796	77.687	53.826	77.655	46.659	70.580	13.974	13.974	13.892	13.892	88.096	584467.346	3871	10418945	53
54	151.573	3844.178	53.796	77.687	53.827	77.633	46.659	70.580	13.974	13.974	13.892	13.892	88.096	582673.545	3851	10386968	54
55	151.573	3837.962	54.506	77.687	54.533	77.641	47.369	70.580	13.974	13.974	13.892	13.892	88.096	581731.459	3862	10370174	55
56	151.573	3847.989	54.506	77.687	54.511	77.625	47.369	70.580	13.974	13.974	13.892	13.892	88.096	583251.228	3875	10397266	56
57	151.573	3840.575	54.506	77.687	54.511	77.627	47.369	70.580	13.974	13.974	13.892	13.892	88.096	582127.501	3859	10377234	57
58	151.573	3847.681	54.506	77.687	54.535	77.655	47.369	70.580	13.974	13.974	13.892	13.892	88.096	583204.556	3873	10396434	58
59	151.573	3804.896	54.506	77.687	54.566	77.651	47.369	70.580	13.974	13.974	13.892	13.892	88.096	576719.509	3803	10280829	59
60	151.573	3830.309	54.743	77.687	54.812	77.660	47.606	70.580	13.974	13.974	13.892	13.892	88.096	580571.494	3840	10349496	60
61	151.573	3845.786	54.980	77.924	55.035	77.871	47.843	70.817	13.974	13.974	13.892	13.892	88.096	582917.341	3853	10391314	61
