## Supplementary Code 2 for "Engineering combinatorial and dynamic decoders using synthetic immediate-early genes": XY_35-FT2-cell_7.txt

	Area	Mean	X	Y	XM	YM	BX	BY	Width	Height	Major	Minor	Angle	IntDen	Median	RawIntDen	Slice
1	199.367	3410.249	85.553	53.529	85.390	53.532	77.449	45.475	16.106	16.106	15.933	15.932	88.043	679892.199	3452	12120026	1
2	199.367	3434.490	85.553	53.292	85.424	53.366	77.449	45.238	16.106	16.106	15.933	15.932	88.043	684725.033	3466	12206178	2
3	199.367	3428.037	85.553	53.292	85.423	53.335	77.449	45.238	16.106	16.106	15.933	15.932	88.043	683438.514	3456	12183244	3
4	199.367	3428.254	85.553	53.292	85.403	53.408	77.449	45.238	16.106	16.106	15.933	15.932	88.043	683481.820	3455	12184016	4
5	199.367	3420.005	85.553	53.056	85.444	53.176	77.449	45.001	16.106	16.106	15.933	15.932	88.043	681837.237	3454	12154699	5
6	199.367	3434.024	84.842	53.056	84.723	53.209	76.738	45.001	16.106	16.106	15.933	15.932	88.043	684632.025	3471	12204520	6
7	199.367	3500.663	84.605	53.766	84.468	53.902	76.502	45.712	16.106	16.106	15.933	15.932	88.043	697917.831	3531	12441358	7
8	199.367	3557.569	84.605	54.713	84.448	54.815	76.502	46.659	16.106	16.106	15.933	15.932	88.043	709263.031	3615	12643602	8
9	199.367	3585.514	85.079	55.424	84.889	55.467	76.975	47.369	16.106	16.106	15.933	15.932	88.043	714834.208	3622	12742916	9
10	199.367	3589.631	85.079	55.424	84.889	55.501	76.975	47.369	16.106	16.106	15.933	15.932	88.043	715655.013	3632	12757548	10
11	199.367	3631.841	85.079	55.424	84.879	55.494	76.975	47.369	16.106	16.106	15.933	15.932	88.043	724070.400	3663	12907564	11
12	199.367	3633.655	85.316	55.424	85.122	55.503	77.212	47.369	16.106	16.106	15.933	15.932	88.043	724431.943	3668	12914009	12
13	199.367	3675.287	85.316	55.424	85.146	55.569	77.212	47.369	16.106	16.106	15.933	15.932	88.043	732731.995	3717	13061969	13
14	199.367	3699.962	85.553	55.424	85.418	55.554	77.449	47.369	16.106	16.106	15.933	15.932	88.043	737651.498	3752	13149666	14
15	199.367	3704.668	85.789	55.661	85.652	55.790	77.686	47.606	16.106	16.106	15.933	15.932	88.043	738589.658	3747	13166390	15
16	199.367	3706.207	86.026	55.898	85.865	56.015	77.923	47.843	16.106	16.106	15.933	15.932	88.043	738896.450	3743	13171859	16
17	199.367	3750.479	86.500	56.845	86.339	56.940	78.396	48.791	16.106	16.106	15.933	15.932	88.043	747722.913	3787	13329203	17
18	199.367	3780.708	86.500	57.319	86.339	57.385	78.396	49.264	16.106	16.106	15.933	15.932	88.043	753749.594	3827	13436637	18
19	199.367	3841.809	86.500	58.266	86.358	58.294	78.396	50.212	16.106	16.106	15.933	15.932	88.043	765931.138	3883	13653790	19
20	199.367	3874.925	86.026	58.266	85.868	58.263	77.923	50.212	16.106	16.106	15.933	15.932	88.043	772533.427	3927	13771485	20
21	199.367	3905.840	86.026	58.503	85.864	58.471	77.923	50.448	16.106	16.106	15.933	15.932	88.043	778696.704	3946	13881354	21
22	199.367	3924.811	86.026	58.740	85.861	58.677	77.923	50.685	16.106	16.106	15.933	15.932	88.043	782478.905	3974	13948777	22
23	199.367	3932.397	86.263	58.977	86.106	58.907	78.160	50.922	16.106	16.106	15.933	15.932	88.043	783991.381	3985	13975739	23
24	199.367	3940.766	86.500	58.977	86.354	58.922	78.396	50.922	16.106	16.106	15.933	15.932	88.043	785659.806	3979	14005481	24
25	199.367	3969.360	86.737	58.977	86.563	58.938	78.633	50.922	16.106	16.106	15.933	15.932	88.043	791360.567	4005	14107105	25
26	199.367	3948.325	86.974	58.977	86.778	58.970	78.870	50.922	16.106	16.106	15.933	15.932	88.043	787166.954	3967	14032348	26
27	199.367	3930.706	86.974	58.740	86.766	58.780	78.870	50.685	16.106	16.106	15.933	15.932	88.043	783654.241	3944	13969729	27
28	199.367	3908.401	86.974	58.740	86.751	58.769	78.870	50.685	16.106	16.106	15.933	15.932	88.043	779207.351	3923	13890457	28
29	199.367	3933.949	86.500	58.740	86.284	58.760	78.396	50.685	16.106	16.106	15.933	15.932	88.043	784300.754	3959	13981254	29
30	199.367	3976.916	86.026	58.740	85.819	58.731	77.923	50.685	16.106	16.106	15.933	15.932	88.043	792866.929	4013	14133958	30
31	199.367	3996.472	85.553	58.740	85.362	58.709	77.449	50.685	16.106	16.106	15.933	15.932	88.043	796765.810	4023	14203461	31
32	199.367	4052.846	85.316	58.740	85.128	58.699	77.212	50.685	16.106	16.106	15.933	15.932	88.043	808004.988	4082	14403815	32
33	199.367	4081.790	85.316	58.740	85.126	58.757	77.212	50.685	16.106	16.106	15.933	15.932	88.043	813775.364	4114	14506680	33
34	199.367	4059.367	85.316	58.740	85.085	58.803	77.212	50.685	16.106	16.106	15.933	15.932	88.043	809305.082	4100	14426991	34
35	199.367	4098.669	84.842	58.740	84.642	58.800	76.738	50.685	16.106	16.106	15.933	15.932	88.043	817140.655	4138	14566671.000	35
36	199.367	4114.087	84.842	58.740	84.725	58.756	76.738	50.685	16.106	16.106	15.933	15.932	88.043	820214.412	4147	14621465.000	36
37	199.367	4119.712	84.842	58.740	84.755	58.695	76.738	50.685	16.106	16.106	15.933	15.932	88.043	821335.951	4172	14641458.000	37
38	199.367	4129.201	84.842	58.740	84.762	58.675	76.738	50.685	16.106	16.106	15.933	15.932	88.043	823227.697	4159	14675181.000	38
39	199.367	4128.481	85.316	58.740	85.197	58.700	77.212	50.685	16.106	16.106	15.933	15.932	88.043	823084.201	4172	14672623	39
40	199.367	4134.127	85.553	58.503	85.414	58.524	77.449	50.448	16.106	16.106	15.933	15.932	88.043	824209.724	4181	14692687	40
41	199.367	4119.241	85.553	58.503	85.406	58.514	77.449	50.448	16.106	16.106	15.933	15.932	88.043	821242.045	4155	14639784	41
42	199.367	4091.158	85.553	58.503	85.413	58.547	77.449	50.448	16.106	16.106	15.933	15.932	88.043	815643.100	4146	14539975	42
43	199.367	4075.547	85.789	58.503	85.682	58.464	77.686	50.448	16.106	16.106	15.933	15.932	88.043	812530.805	4123	14484494	43
44	199.367	4067.099	85.789	58.503	85.673	58.452	77.686	50.448	16.106	16.106	15.933	15.932	88.043	810846.561	4115	14454470	44
45	199.367	4012.335	85.789	58.029	85.661	57.939	77.686	49.975	16.106	16.106	15.933	15.932	88.043	799928.368	4051	14259838	45
46	199.367	4085.981	85.553	56.845	85.433	56.934	77.449	48.791	16.106	16.106	15.933	15.932	88.043	814611.035	4140	14521577	46
47	199.367	4064.243	85.553	56.845	85.451	56.919	77.449	48.791	16.106	16.106	15.933	15.932	88.043	810277.180	4109	14444320	47
48	199.367	4058.174	85.553	56.845	85.456	56.883	77.449	48.791	16.106	16.106	15.933	15.932	88.043	809067.121	4108	14422749	48
49	199.367	4051.042	86.026	56.845	85.906	56.915	77.923	48.791	16.106	16.106	15.933	15.932	88.043	807645.352	4107	14397404	49
50	199.367	4060.580	86.500	56.845	86.430	56.930	78.396	48.791	16.106	16.106	15.933	15.932	88.043	809546.915	4114	14431302	50
51	199.367	4057.696	86.737	56.845	86.668	56.964	78.633	48.791	16.106	16.106	15.933	15.932	88.043	808971.869	4131	14421051	51
52	199.367	4052.243	87.447	56.845	87.352	56.959	79.344	48.791	16.106	16.106	15.933	15.932	88.043	807884.717	4120	14401671	52
53	199.367	4057.984	87.447	56.845	87.338	56.955	79.344	48.791	16.106	16.106	15.933	15.932	88.043	809029.255	4114	14422074	53
54	199.367	4060.276	87.447	56.845	87.355	56.933	79.344	48.791	16.106	16.106	15.933	15.932	88.043	809486.331	4116	14430222	54
55	199.367	4007.784	87.684	56.845	87.616	56.894	79.581	48.791	16.106	16.106	15.933	15.932	88.043	799021.118	4061	14243665	55
56	199.367	3996.081	88.158	57.082	88.052	57.046	80.054	49.027	16.106	16.106	15.933	15.932	88.043	796687.892	4061	14202072	56
57	199.367	4011.669	88.395	57.082	88.322	57.077	80.291	49.027	16.106	16.106	15.933	15.932	88.043	799795.644	4058	14257472	57
58	199.367	4034.606	89.105	57.082	89.027	57.048	81.002	49.027	16.106	16.106	15.933	15.932	88.043	804368.582	4096	14338991	58
59	199.367	4010.031	89.105	56.845	89.032	56.796	81.002	48.791	16.106	16.106	15.933	15.932	88.043	799469.049	4053	14251650	59
60	199.367	4017.373	89.105	56.608	89.038	56.563	81.002	48.554	16.106	16.106	15.933	15.932	88.043	800932.778	4064	14277743	60
61	199.367	3993.221	89.105	56.371	89.011	56.321	81.002	48.317	16.106	16.106	15.933	15.932	88.043	796117.726	4042	14191908	61
