## Supplementary Code 2 for "Engineering combinatorial and dynamic decoders using synthetic immediate-early genes": XY_35-FT2-cell_8.txt

	Area	Mean	X	Y	XM	YM	BX	BY	Width	Height	Major	Minor	Angle	IntDen	Median	RawIntDen	Slice
1	117.578	2562.668	116.597	58.275	116.501	58.332	110.844	51.396	10.421	13.500	13.808	10.842	89.843	301314.562	2564	5371352.000	1
2	122.795	2624.580	116.332	58.750	116.249	58.795	110.371	51.870	10.895	13.500	13.792	11.336	89.961	322286.443	2630	5745205.000	2
3	125.264	2639.926	116.195	58.750	116.104	58.774	110.134	51.870	11.132	13.500	13.775	11.578	89.938	330686.852	2637	5894954.000	3
4	125.264	2689.513	116.195	58.750	116.131	58.749	110.134	51.870	11.132	13.500	13.775	11.578	89.938	336898.372	2689	6005683.000	4
5	125.264	2722.927	116.195	58.750	116.120	58.744	110.134	51.870	11.132	13.500	13.775	11.578	89.938	341083.963	2726	6080297.000	5
6	125.264	2773.109	116.195	58.750	116.115	58.749	110.134	51.870	11.132	13.500	13.775	11.578	89.938	347369.867	2766	6192352.000	6
7	125.264	2787.518	116.195	58.750	116.127	58.731	110.134	51.870	11.132	13.500	13.775	11.578	89.938	349174.831	2787	6224528.000	7
8	125.264	2811.220	116.195	58.750	116.134	58.760	110.134	51.870	11.132	13.500	13.775	11.578	89.938	352143.856	2811	6277455.000	8
9	125.264	2814.965	116.195	58.750	116.144	58.775	110.134	51.870	11.132	13.500	13.775	11.578	89.938	352612.879	2822	6285816.000	9
10	125.264	2841.048	116.195	58.750	116.166	58.810	110.134	51.870	11.132	13.500	13.775	11.578	89.938	355880.169	2852	6344060.000	10
11	125.264	2854.075	116.195	58.750	116.154	58.823	110.134	51.870	11.132	13.500	13.775	11.578	89.938	357512.019	2861	6373150.000	11
12	125.264	2856.020	116.195	58.750	116.150	58.810	110.134	51.870	11.132	13.500	13.775	11.578	89.938	357755.647	2862	6377493.000	12
13	125.264	2914.800	116.195	58.750	116.160	58.793	110.134	51.870	11.132	13.500	13.775	11.578	89.938	365118.606	2918	6508748.000	13
14	125.264	2903.716	116.195	58.750	116.146	58.801	110.134	51.870	11.132	13.500	13.775	11.578	89.938	363730.215	2920	6483998.000	14
15	120.215	2896.222	116.465	59.224	116.388	59.289	110.608	52.343	10.658	13.500	13.803	11.089	89.981	348169.356	2906	6206604.000	15
16	117.578	2860.700	116.597	59.222	116.510	59.286	110.844	52.343	10.421	13.500	13.808	10.842	89.843	336356.759	2861	5996028.000	16
17	117.578	2817.990	116.597	59.459	116.491	59.627	110.844	52.580	10.421	13.500	13.808	10.842	89.843	331334.992	2825	5906508.000	17
18	139.512	2920.379	115.132	61.590	115.044	61.689	108.476	54.712	12.790	13.500	13.540	13.119	88.969	407428.621	2925	7262983.000	18
19	140.746	2962.030	114.950	62.774	114.837	62.802	108.239	55.896	13.027	13.500	13.500	13.275	88.017	416894.978	2964	7431734.000	19
20	141.700	2991.331	114.757	63.011	114.658	63.047	108.002	56.133	13.263	13.500	13.464	13.400	85.570	423871.600	2997	7556102.000	20
21	142.261	3061.476	114.309	63.484	114.205	63.486	107.529	56.606	13.500	13.500	13.480	13.437	12.127	435528.584	3062	7763904.000	21
22	142.261	3071.342	113.836	63.958	113.771	63.943	107.055	57.080	13.500	13.500	13.480	13.437	12.127	436932.065	3071	7788923.000	22
23	142.261	3111.418	113.836	63.958	113.774	63.950	107.055	57.080	13.500	13.500	13.480	13.437	12.127	442633.386	3112	7890557.000	23
24	142.261	3143.377	113.836	63.958	113.768	63.913	107.055	57.080	13.500	13.500	13.480	13.437	12.127	447179.847	3145	7971604.000	24
25	142.261	3137.681	114.072	63.721	114.014	63.676	107.292	56.843	13.500	13.500	13.480	13.437	12.127	446369.588	3138	7957160.000	25
26	142.261	3148.285	114.072	63.247	114.044	63.227	107.292	56.370	13.500	13.500	13.480	13.437	12.127	447878.082	3157	7984051.000	26
27	142.261	3175.326	114.072	63.247	114.037	63.230	107.292	56.370	13.500	13.500	13.480	13.437	12.127	451725.018	3187	8052628.000	27
28	142.261	3160.224	114.546	62.774	114.507	62.755	107.765	55.896	13.500	13.500	13.480	13.437	12.127	449576.518	3166	8014328.000	28
29	141.700	3143.920	114.757	62.538	114.711	62.536	108.002	55.659	13.263	13.500	13.464	13.400	85.570	445493.415	3156	7941541.000	29
30	141.700	3113.805	114.757	62.301	114.750	62.334	108.002	55.422	13.263	13.500	13.464	13.400	85.570	441226.147	3126	7865471.000	30
31	141.700	3139.942	114.757	62.301	114.753	62.309	108.002	55.422	13.263	13.500	13.464	13.400	85.570	444929.757	3151	7931493.000	31
32	141.700	3134.503	114.757	62.301	114.745	62.335	108.002	55.422	13.263	13.500	13.464	13.400	85.570	444159.046	3148	7917754.000	32
33	141.700	3155.527	114.757	62.301	114.772	62.337	108.002	55.422	13.263	13.500	13.464	13.400	85.570	447138.224	3170	7970862.000	33
34	139.512	3158.374	115.132	62.300	115.131	62.339	108.476	55.422	12.790	13.500	13.540	13.119	88.969	440631.748	3172	7854875.000	34
35	137.998	3161.152	115.303	62.299	115.288	62.343	108.713	55.422	12.553	13.500	13.582	12.936	88.931	436231.419	3172	7776433.000	35
36	136.259	3113.303	115.466	62.298	115.447	62.351	108.950	55.422	12.316	13.500	13.623	12.735	88.886	424214.350	3134	7562212.000	36
37	132.164	3150.524	115.767	62.770	115.758	62.829	109.423	55.896	11.842	13.500	13.696	12.286	89.043	416384.499	3170	7422634.000	37
38	132.164	3196.696	115.767	64.428	115.718	64.413	109.423	57.554	11.842	13.500	13.696	12.286	89.043	422486.743	3210	7531415.000	38
39	132.164	3189.081	115.767	64.428	115.758	64.473	109.423	57.554	11.842	13.500	13.696	12.286	89.043	421480.314	3191	7513474.000	39
40	132.164	3174.024	115.767	64.428	115.757	64.469	109.423	57.554	11.842	13.500	13.696	12.286	89.043	419490.343	3195	7478000.000	40
41	129.976	3187.503	115.913	64.667	115.893	64.661	109.660	57.791	11.606	13.500	13.728	12.055	89.414	414298.323	3209	7385445.000	41
42	120.215	3145.421	116.465	65.619	116.429	65.578	110.608	58.738	10.658	13.500	13.803	11.089	89.981	378126.789	3167	6740637.000	42
43	120.215	3131.083	116.465	66.093	116.432	65.992	110.608	59.212	10.658	13.500	13.803	11.089	89.981	376403.109	3151	6709910.000	43
44	120.215	3127.738	116.465	66.093	116.431	66.009	110.608	59.212	10.658	13.500	13.803	11.089	89.981	376001.009	3142	6702742.000	44
45	120.215	3120.226	116.465	65.619	116.422	65.519	110.608	58.738	10.658	13.500	13.803	11.089	89.981	375098.022	3145	6686645.000	45
46	136.259	3191.018	115.466	63.245	115.431	63.269	108.950	56.370	12.316	13.500	13.623	12.735	88.886	434803.760	3210	7750983.000	46
47	137.998	3197.331	115.303	63.246	115.255	63.235	108.713	56.370	12.553	13.500	13.582	12.936	88.931	441224.128	3215	7865435.000	47
48	136.259	3191.470	115.466	64.666	115.420	64.561	108.950	57.791	12.316	13.500	13.623	12.735	88.886	434865.298	3206	7752080.000	48
49	136.259	3185.471	115.466	64.903	115.409	64.784	108.950	58.028	12.316	13.500	13.623	12.735	88.886	434047.859	3205	7737508.000	49
50	136.259	3177.353	115.466	64.666	115.401	64.563	108.950	57.791	12.316	13.500	13.623	12.735	88.886	432941.746	3179	7717790.000	50
51	140.746	3245.551	114.950	63.484	114.896	63.451	108.239	56.606	13.027	13.500	13.500	13.275	88.017	456799.460	3262	8143087.000	51
52	140.746	3253.272	114.950	63.484	114.889	63.441	108.239	56.606	13.027	13.500	13.500	13.275	88.017	457886.163	3269	8162459.000	52
53	140.746	3249.338	114.950	63.484	114.902	63.408	108.239	56.606	13.027	13.500	13.500	13.275	88.017	457332.546	3269	8152590.000	53
54	140.746	3248.592	114.950	63.484	114.928	63.410	108.239	56.606	13.027	13.500	13.500	13.275	88.017	457227.477	3274	8150717.000	54
55	141.700	3201.872	114.757	63.485	114.730	63.390	108.002	56.606	13.263	13.500	13.464	13.400	85.570	453705.228	3219	8087928.000	55
56	140.746	3255.979	114.950	61.826	114.900	61.780	108.239	54.949	13.027	13.500	13.500	13.275	88.017	458267.171	3273	8169251.000	56
57	140.746	3258.513	114.950	61.590	114.921	61.513	108.239	54.712	13.027	13.500	13.500	13.275	88.017	458623.833	3281	8175609.000	57
58	140.746	3286.279	114.950	61.353	114.921	61.298	108.239	54.475	13.027	13.500	13.500	13.275	88.017	462531.859	3316	8245275.000	58
59	140.746	3302.578	114.950	61.116	114.922	61.057	108.239	54.238	13.027	13.500	13.500	13.275	88.017	464825.817	3319	8286168.000	59
60	140.746	3313.403	114.950	60.879	114.916	60.839	108.239	54.001	13.027	13.500	13.500	13.275	88.017	466349.344	3335	8313327.000	60
61	140.746	3279.770	114.950	60.642	114.948	60.595	108.239	53.764	13.027	13.500	13.500	13.275	88.017	461615.689	3302	8228943.000	61
