## Supplementary Code 2 for "Engineering combinatorial and dynamic decoders using synthetic immediate-early genes": XY_35-FT2-cell_9.txt

	Area	Mean	X	Y	XM	YM	BX	BY	Width	Height	Major	Minor	Angle	IntDen	Median	RawIntDen	Slice
1	166.719	2459.645	98.914	104.688	98.909	104.634	91.423	97.344	14.685	14.685	14.598	14.541	6.057	410069.705	2456	7310064.000	1
2	166.719	2505.124	98.914	104.451	98.910	104.418	91.423	97.107	14.685	14.685	14.598	14.541	6.057	417652.002	2499	7445229.000	2
3	166.719	2496.130	98.914	104.451	98.880	104.416	91.423	97.107	14.685	14.685	14.598	14.541	6.057	416152.540	2492	7418499.000	3
4	166.719	2530.681	99.151	104.451	99.128	104.401	91.660	97.107	14.685	14.685	14.598	14.541	6.057	421912.875	2522	7521185.000	4
5	166.719	2533.773	99.151	104.214	99.118	104.175	91.660	96.871	14.685	14.685	14.598	14.541	6.057	422428.346	2529	7530374.000	5
6	166.719	2548.978	99.151	103.740	99.113	103.727	91.660	96.397	14.685	14.685	14.598	14.541	6.057	424963.295	2539	7575563.000	6
7	166.719	2570.521	99.151	103.503	99.109	103.505	91.660	96.160	14.685	14.685	14.598	14.541	6.057	428554.880	2566	7639588.000	7
8	166.719	2581.996	98.914	103.503	98.854	103.495	91.423	96.160	14.685	14.685	14.598	14.541	6.057	430467.942	2576	7673691.000	8
9	166.719	2583.921	98.914	103.977	98.883	103.955	91.423	96.634	14.685	14.685	14.598	14.541	6.057	430788.983	2577	7679414.000	9
10	166.719	2590.020	98.677	104.924	98.625	104.884	91.186	97.581	14.685	14.685	14.598	14.541	6.057	431805.790	2580	7697540.000	10
11	166.719	2615.435	98.204	105.398	98.176	105.334	90.712	98.055	14.685	14.685	14.598	14.541	6.057	436042.990	2617	7773074.000	11
12	166.719	2622.654	97.967	105.398	97.932	105.325	90.476	98.055	14.685	14.685	14.598	14.541	6.057	437246.486	2615	7794528.000	12
13	166.719	2647.695	97.730	105.161	97.694	105.111	90.239	97.818	14.685	14.685	14.598	14.541	6.057	441421.251	2638	7868949.000	13
14	166.719	2648.083	97.730	105.161	97.694	105.131	90.239	97.818	14.685	14.685	14.598	14.541	6.057	441485.931	2633	7870102.000	14
15	166.719	2681.248	97.493	104.924	97.482	104.901	90.002	97.581	14.685	14.685	14.598	14.541	6.057	447015.260	2677	7968670.000	15
16	166.719	2686.816	97.493	104.924	97.477	104.920	90.002	97.581	14.685	14.685	14.598	14.541	6.057	447943.434	2683	7985216.000	16
17	166.719	2706.889	97.493	104.924	97.491	104.893	90.002	97.581	14.685	14.685	14.598	14.541	6.057	451290.045	2703	8044874.000	17
18	166.719	2729.761	97.493	104.924	97.494	104.892	90.002	97.581	14.685	14.685	14.598	14.541	6.057	455103.211	2727	8112849.000	18
19	166.719	2732.047	97.493	104.924	97.522	104.879	90.002	97.581	14.685	14.685	14.598	14.541	6.057	455484.387	2728	8119644.000	19
20	166.719	2735.152	97.493	105.161	97.490	105.121	90.002	97.818	14.685	14.685	14.598	14.541	6.057	456002.103	2728	8128873.000	20
21	166.719	2749.931	97.256	105.161	97.259	105.090	89.765	97.818	14.685	14.685	14.598	14.541	6.057	458465.921	2748	8172794.000	21
22	166.719	2765.087	97.019	105.161	97.015	105.112	89.528	97.818	14.685	14.685	14.598	14.541	6.057	460992.793	2763	8217839.000	22
23	166.719	2804.462	96.782	104.924	96.773	104.875	89.291	97.581	14.685	14.685	14.598	14.541	6.057	467557.384	2794	8334862.000	23
24	166.719	2821.118	96.546	103.977	96.522	103.919	89.055	96.634	14.685	14.685	14.598	14.541	6.057	470334.222	2814	8384363.000	24
25	166.719	2835.519	96.546	103.740	96.529	103.664	89.055	96.397	14.685	14.685	14.598	14.541	6.057	472735.100	2833	8427162.000	25
26	166.719	2835.615	96.309	103.740	96.270	103.633	88.818	96.397	14.685	14.685	14.598	14.541	6.057	472751.088	2829	8427447.000	26
27	166.719	2864.245	96.309	103.740	96.304	103.644	88.818	96.397	14.685	14.685	14.598	14.541	6.057	477524.291	2859	8512536.000	27
28	166.719	2849.940	96.309	103.740	96.294	103.624	88.818	96.397	14.685	14.685	14.598	14.541	6.057	475139.400	2845	8470022.000	28
29	166.719	2858.785	96.309	103.740	96.281	103.640	88.818	96.397	14.685	14.685	14.598	14.541	6.057	476614.012	2848	8496309.000	29
30	166.719	2844.185	96.309	103.740	96.270	103.643	88.818	96.397	14.685	14.685	14.598	14.541	6.057	474179.980	2841	8452919.000	30
31	166.719	2862.735	96.309	103.740	96.278	103.643	88.818	96.397	14.685	14.685	14.598	14.541	6.057	477272.473	2855	8508047.000	31
32	166.719	2855.023	96.309	103.740	96.284	103.635	88.818	96.397	14.685	14.685	14.598	14.541	6.057	475986.739	2846	8485127.000	32
33	166.719	2864.773	96.309	103.740	96.275	103.578	88.818	96.397	14.685	14.685	14.598	14.541	6.057	477612.363	2862	8514106.000	33
34	166.719	2879.256	96.309	103.740	96.267	103.602	88.818	96.397	14.685	14.685	14.598	14.541	6.057	480026.985	2872	8557150.000	34
35	166.719	2868.247	96.309	103.740	96.303	103.607	88.818	96.397	14.685	14.685	14.598	14.541	6.057	478191.504	2865	8524430.000	35
36	166.719	2873.111	96.309	103.740	96.313	103.614	88.818	96.397	14.685	14.685	14.598	14.541	6.057	479002.492	2875	8538887.000	36
37	166.719	2881.809	96.309	103.740	96.316	103.584	88.818	96.397	14.685	14.685	14.598	14.541	6.057	480452.477	2880	8564735.000	37
38	166.719	2858.547	96.546	103.740	96.519	103.559	89.055	96.397	14.685	14.685	14.598	14.541	6.057	476574.407	2869	8495603.000	38
39	166.719	2871.867	93.703	104.214	93.706	104.039	86.212	96.871	14.685	14.685	14.598	14.541	6.057	478795.103	2869	8535190.000	39
40	166.719	2915.824	92.993	103.503	93.006	103.359	85.502	96.160	14.685	14.685	14.598	14.541	6.057	486123.506	2913	8665829.000	40
41	166.719	2924.094	92.993	103.030	92.976	102.897	85.502	95.686	14.685	14.685	14.598	14.541	6.057	487502.193	2921	8690406.000	41
42	166.719	2960.320	92.993	102.556	92.997	102.438	85.502	95.213	14.685	14.685	14.598	14.541	6.057	493541.889	2961	8798072.000	42
43	166.719	2951.176	92.993	102.319	92.995	102.209	85.502	94.976	14.685	14.685	14.598	14.541	6.057	492017.408	2954	8770896.000	43
44	166.719	2925.458	92.993	102.082	92.960	101.964	85.502	94.739	14.685	14.685	14.598	14.541	6.057	487729.720	2922	8694462.000	44
45	166.719	2925.236	92.993	101.609	92.983	101.461	85.502	94.265	14.685	14.685	14.598	14.541	6.057	487692.640	2923	8693801.000	45
46	166.719	2930.590	92.993	101.609	92.979	101.476	85.502	94.265	14.685	14.685	14.598	14.541	6.057	488585.306	2928	8709714.000	46
47	166.719	2925.677	92.993	101.372	92.974	101.240	85.502	94.028	14.685	14.685	14.598	14.541	6.057	487766.239	2918	8695113.000	47
48	166.719	2975.122	92.993	100.424	92.974	100.286	85.502	93.081	14.685	14.685	14.598	14.541	6.057	496009.578	2967	8842062.000	48
49	166.719	2976.851	92.993	99.714	92.980	99.624	85.502	92.370	14.685	14.685	14.598	14.541	6.057	496297.858	2974	8847201.000	49
50	166.719	2993.404	92.993	99.714	92.986	99.622	85.502	92.370	14.685	14.685	14.598	14.541	6.057	499057.586	2984	8896397.000	50
51	166.719	2993.141	92.993	99.714	92.986	99.639	85.502	92.370	14.685	14.685	14.598	14.541	6.057	499013.719	2979	8895615.000	51
52	166.719	2991.069	93.230	99.714	93.234	99.639	85.739	92.370	14.685	14.685	14.598	14.541	6.057	498668.220	2988	8889456.000	52
53	166.719	3003.041	93.467	99.714	93.480	99.661	85.976	92.370	14.685	14.685	14.598	14.541	6.057	500664.193	2996	8925037.000	53
54	166.719	2995.522	93.467	99.714	93.465	99.644	85.976	92.370	14.685	14.685	14.598	14.541	6.057	499410.714	2983	8902692.000	54
55	166.719	2982.766	93.467	99.714	93.482	99.635	85.976	92.370	14.685	14.685	14.598	14.541	6.057	497284.036	2979	8864781.000	55
56	166.719	2974.275	93.467	99.714	93.487	99.638	85.976	92.370	14.685	14.685	14.598	14.541	6.057	495868.383	2966	8839545.000	56
57	166.719	2980.362	93.467	99.714	93.477	99.626	85.976	92.370	14.685	14.685	14.598	14.541	6.057	496883.170	2974	8857635.000	57
58	166.719	2986.570	93.467	99.714	93.461	99.621	85.976	92.370	14.685	14.685	14.598	14.541	6.057	497918.208	2981	8876086.000	58
59	166.719	2986.828	93.467	99.714	93.478	99.617	85.976	92.370	14.685	14.685	14.598	14.541	6.057	497961.291	2982	8876854.000	59
60	166.719	2982.296	93.467	99.714	93.444	99.624	85.976	92.370	14.685	14.685	14.598	14.541	6.057	497205.613	2976	8863383.000	60
61	166.719	2993.338	93.467	99.714	93.490	99.629	85.976	92.370	14.685	14.685	14.598	14.541	6.057	499046.591	2990	8896201.000	61
