## Supplementary Code 2 for "Engineering combinatorial and dynamic decoders using synthetic immediate-early genes": XY_36-FT2-cell_1.txt

	Area	Mean	X	Y	XM	YM	BX	BY	Width	Height	Major	Minor	Angle	IntDen	Median	RawIntDen	Slice
1	128.012	4018.373	3.721	25.672	3.812	25.660	0	15.869	8.763	18.711	18.131	8.990	92.525	514401.744	4142	9169928.000	1
2	128.012	4012.210	3.721	25.672	3.813	25.804	0	15.869	8.763	18.711	18.131	8.990	92.525	513612.746	4121	9155863.000	2
3	114.886	4023.452	3.395	25.956	3.450	26.095	0	16.106	8.053	18.711	17.744	8.244	92.189	462237.576	4106	8240029.000	3
4	114.886	4017.612	3.395	25.956	3.488	26.147	0	16.106	8.053	18.711	17.744	8.244	92.189	461566.661	4148	8228069.000	4
5	119.261	3926.279	3.503	26.179	3.592	26.437	0	16.342	8.290	18.711	17.880	8.492	92.270	468253.375	4064	8347269.000	5
6	136.764	4011.637	3.942	28.715	3.949	28.728	0	18.948	9.237	18.711	18.354	9.488	92.857	548645.575	4113	9780372.000	6
7	136.764	3960.692	3.942	29.663	3.918	29.673	0	19.895	9.237	18.711	18.354	9.488	92.857	541678.041	4032	9656166.000	7
8	132.388	3967.212	3.831	29.680	3.795	29.815	0	19.895	9.000	18.711	18.246	9.238	92.694	525211.166	4041	9362621.000	8
9	106.135	4079.674	3.182	29.777	3.248	29.976	0	19.895	7.579	18.711	17.442	7.748	92.013	432995.262	4159	7718744.000	9
10	88.745	4163.238	2.766	30.792	2.851	30.871	0	20.843	6.632	18.711	16.714	6.761	91.683	369465.755	4246	6586242.000	10
11	93.064	4140.301	2.869	31.012	2.942	31.147	0	21.079	6.869	18.711	16.911	7.007	91.750	385313.997	4193	6868759.000	11
12	88.745	4108.070	2.766	32.687	2.824	32.692	0	22.737	6.632	18.711	16.714	6.761	91.683	364569.925	4165	6498967.000	12
13	88.745	4181.920	2.766	32.687	2.796	32.732	0	22.737	6.632	18.711	16.714	6.761	91.683	371123.690	4221	6615797.000	13
14	88.745	4200.652	2.766	32.687	2.810	32.794	0	22.737	6.632	18.711	16.714	6.761	91.683	372786.113	4236	6645432.000	14
15	88.745	4201.067	2.766	32.687	2.818	32.851	0	22.737	6.632	18.711	16.714	6.761	91.683	372822.912	4234	6646088.000	15
16	88.745	4213.763	2.766	33.634	2.795	33.667	0	23.685	6.632	18.711	16.714	6.761	91.683	373949.612	4270	6666173.000	16
17	88.745	4210.779	2.766	33.634	2.783	33.673	0	23.685	6.632	18.711	16.714	6.761	91.683	373684.836	4274	6661453.000	17
18	88.745	4185.510	2.766	33.634	2.771	33.749	0	23.685	6.632	18.711	16.714	6.761	91.683	371442.319	4235	6621477.000	18
19	84.425	4196.612	2.664	33.416	2.688	33.706	0	23.448	6.395	18.711	16.501	6.514	91.609	354300.545	4226	6315901.000	19
20	84.425	4159.629	2.664	33.416	2.683	33.808	0	23.448	6.395	18.711	16.501	6.514	91.609	351178.265	4236	6260242.000	20
21	84.425	4060.525	2.664	33.416	2.666	33.881	0	23.448	6.395	18.711	16.501	6.514	91.609	342811.345	4123	6111090.000	21
22	84.425	3983.477	2.664	34.837	2.612	35.113	0	24.869	6.395	18.711	16.501	6.514	91.609	336306.553	3913	5995133.000	22
23	63.782	4233.601	2.152	36.830	2.195	36.693	0	26.764	5.211	18.711	15.348	5.291	91.224	270026.798	4298	4813604.000	23
24	59.743	4298.546	2.053	35.196	2.095	35.377	0	25.106	4.974	18.711	15.067	5.049	91.126	256807.523	4383	4577952.000	24
25	59.743	4323.023	2.053	35.196	2.103	35.360	0	25.106	4.974	18.711	15.067	5.049	91.126	258269.793	4407	4604019.000	25
26	59.743	4366.445	2.053	34.960	2.104	35.122	0	24.869	4.974	18.711	15.067	5.049	91.126	260863.980	4438	4650264.000	26
27	55.816	4435.089	1.952	34.750	2.014	34.882	0	24.632	4.737	18.711	14.787	4.806	91.000	247549.453	4508	4412914.000	27
28	55.816	4355.304	1.952	34.276	1.980	34.497	0	24.158	4.737	18.711	14.787	4.806	91.000	243096.112	4393	4333527.000	28
29	55.816	4380.685	1.952	34.039	1.975	34.257	0	23.922	4.737	18.711	14.787	4.806	91.000	244512.832	4431	4358782.000	29
30	55.816	4385.565	1.952	34.039	1.973	34.220	0	23.922	4.737	18.711	14.787	4.806	91.000	244785.181	4428	4363637.000	30
31	55.816	4404.549	1.952	34.039	1.983	34.246	0	23.922	4.737	18.711	14.787	4.806	91.000	245844.790	4466	4382526.000	31
32	55.816	4403.933	1.952	34.039	1.998	34.288	0	23.922	4.737	18.711	14.787	4.806	91.000	245810.402	4515	4381913.000	32
33	55.816	4386.839	1.952	34.039	1.996	34.302	0	23.922	4.737	18.711	14.787	4.806	91.000	244856.311	4481	4364905.000	33
34	55.816	4400.045	1.952	34.039	1.995	34.279	0	23.922	4.737	18.711	14.787	4.806	91.000	245593.421	4445	4378045.000	34
35	55.816	4411.569	1.952	34.039	2.012	34.275	0	23.922	4.737	18.711	14.787	4.806	91.000	246236.624	4524	4389511.000	35
36	55.816	4333.545	1.952	34.039	1.999	34.284	0	23.922	4.737	18.711	14.787	4.806	91.000	241881.621	4424	4311877.000	36
37	55.816	4435.270	1.952	34.039	2.000	34.248	0	23.922	4.737	18.711	14.787	4.806	91.000	247559.550	4497	4413094.000	37
38	55.816	4473.888	1.952	34.513	2.016	34.607	0	24.395	4.737	18.711	14.787	4.806	91.000	249715.062	4588	4451519.000	38
39	55.816	4369.242	1.952	34.513	2.000	34.677	0	24.395	4.737	18.711	14.787	4.806	91.000	243874.116	4437	4347396.000	39
40	55.816	4320.727	1.952	34.513	1.985	34.663	0	24.395	4.737	18.711	14.787	4.806	91.000	241166.165	4340	4299123.000	40
41	55.816	4385.599	1.952	34.513	2.003	34.616	0	24.395	4.737	18.711	14.787	4.806	91.000	244787.088	4460	4363671.000	41
42	55.816	4381.232	1.952	34.513	2.026	34.580	0	24.395	4.737	18.711	14.787	4.806	91.000	244543.348	4474	4359326.000	42
43	55.816	4387.223	1.952	34.513	2.049	34.573	0	24.395	4.737	18.711	14.787	4.806	91.000	244877.740	4515	4365287.000	43
44	88.745	4299.547	2.766	34.345	2.834	34.372	0	24.395	6.632	18.711	16.714	6.761	91.683	381562.481	4373	6801883.000	44
45	88.745	4138.443	2.766	34.345	2.756	34.279	0	24.395	6.632	18.711	16.714	6.761	91.683	367265.366	4123	6547017.000	45
46	80.218	4243.450	2.561	32.725	2.607	32.955	0	22.737	6.158	18.711	16.293	6.269	91.519	340401.604	4310	6068133.000	46
47	48.131	4281.640	1.752	34.312	1.836	34.451	0	24.158	4.263	18.711	14.183	4.321	90.898	206079.091	4423	3673647.000	47
48	48.131	4280.127	1.752	34.312	1.829	34.416	0	24.158	4.263	18.711	14.183	4.321	90.898	206006.277	4388	3672349.000	48
49	51.945	4274.027	1.852	34.297	1.935	34.370	0	24.158	4.500	18.711	14.493	4.564	90.920	222016.246	4436	3957749.000	49
50	97.384	4104.260	2.973	32.655	2.956	32.791	0	22.737	7.105	18.711	17.093	7.254	91.810	399688.021	4058	7124996.000	50
51	101.759	4105.055	3.077	32.399	3.053	32.600	0	22.500	7.342	18.711	17.274	7.501	91.916	417727.227	4080	7446570.000	51
52	84.425	4308.571	2.664	32.468	2.740	32.642	0	22.500	6.395	18.711	16.501	6.514	91.609	363752.710	4351	6484399.000	52
53	84.425	4267.477	2.664	32.468	2.730	32.687	0	22.500	6.395	18.711	16.501	6.514	91.609	360283.359	4282	6422553.000	53
54	88.745	4275.939	2.766	32.450	2.835	32.643	0	22.500	6.632	18.711	16.714	6.761	91.683	379467.386	4313	6764535.000	54
55	88.745	4259.758	2.766	32.450	2.843	32.622	0	22.500	6.632	18.711	16.714	6.761	91.683	378031.425	4292	6738937.000	55
56	88.745	4288.912	2.766	32.450	2.856	32.614	0	22.500	6.632	18.711	16.714	6.761	91.683	380618.656	4374	6785058.000	56
57	88.745	4271.698	2.766	32.450	2.857	32.598	0	22.500	6.632	18.711	16.714	6.761	91.683	379091.033	4335	6757826.000	57
58	97.384	4381.901	2.973	34.076	3.081	34.106	0	24.158	7.105	18.711	17.093	7.254	91.810	426725.682	4476	7606980.000	58
59	101.759	4391.125	3.077	34.294	3.200	34.331	0	24.395	7.342	18.711	17.274	7.501	91.916	446837.490	4531	7965501.000	59
60	110.510	4397.249	3.288	34.734	3.402	34.686	0	24.869	7.816	18.711	17.598	7.995	92.104	485941.249	4517	8662580.000	60
61	114.886	4405.760	3.395	34.246	3.528	34.237	0	24.395	8.053	18.711	17.744	8.244	92.189	506159.359	4526	9022996.000	61
