## Supplementary Code 2 for "Engineering combinatorial and dynamic decoders using synthetic immediate-early genes": XY_36-FT2-cell_2.txt

	Area	Mean	X	Y	XM	YM	BX	BY	Width	Height	Major	Minor	Angle	IntDen	Median	RawIntDen	Slice
1	173.507	2916.475	25.969	29.249	25.997	29.261	18.948	21.316	13.974	15.869	15.923	13.874	75.177	506028.205	2931	9020658	1
2	173.507	2958.661	25.969	29.723	26.022	29.741	18.948	21.790	13.974	15.869	15.923	13.874	75.177	513347.633	2980	9151137	2
3	173.507	2979.574	25.969	29.723	25.992	29.688	18.948	21.790	13.974	15.869	15.923	13.874	75.177	516976.298	2991	9215823	3
4	173.507	3025.584	25.969	29.723	26.021	29.720	18.948	21.790	13.974	15.869	15.923	13.874	75.177	524959.236	3038	9358130	4
5	173.507	3045.949	25.969	29.723	26.043	29.753	18.948	21.790	13.974	15.869	15.923	13.874	75.177	528492.817	3065	9421121	5
6	173.507	3095.327	26.206	29.960	26.251	29.975	19.185	22.027	13.974	15.869	15.923	13.874	75.177	537060.169	3108	9573846	6
7	173.507	3122.129	26.443	29.960	26.485	29.978	19.421	22.027	13.974	15.869	15.923	13.874	75.177	541710.521	3125	9656745	7
8	173.507	3145.220	26.443	29.960	26.480	29.981	19.421	22.027	13.974	15.869	15.923	13.874	75.177	545716.996	3151	9728166	8
9	173.507	3178.452	26.443	29.960	26.520	30.009	19.421	22.027	13.974	15.869	15.923	13.874	75.177	551482.997	3186	9830953	9
10	173.507	3181.108	26.443	29.960	26.526	30.004	19.421	22.027	13.974	15.869	15.923	13.874	75.177	551943.718	3185	9839166	10
11	173.507	3217.221	26.443	29.960	26.520	30.005	19.421	22.027	13.974	15.869	15.923	13.874	75.177	558209.652	3225	9950865	11
12	173.507	3249.473	26.443	30.197	26.559	30.236	19.421	22.264	13.974	15.869	15.923	13.874	75.177	563805.567	3257	10050620	12
13	173.507	3315.883	26.443	30.197	26.549	30.243	19.421	22.264	13.974	15.869	15.923	13.874	75.177	575328.145	3325	10256026	13
14	173.507	3366.145	26.443	30.197	26.538	30.223	19.421	22.264	13.974	15.869	15.923	13.874	75.177	584048.978	3386	10411487	14
15	173.507	3378.035	26.443	30.197	26.561	30.233	19.421	22.264	13.974	15.869	15.923	13.874	75.177	586111.874	3411	10448261	15
16	173.507	3405.953	26.443	30.197	26.559	30.223	19.421	22.264	13.974	15.869	15.923	13.874	75.177	590955.983	3424	10534614	16
17	173.507	3447.605	26.680	30.197	26.748	30.202	19.658	22.264	13.974	15.869	15.923	13.874	75.177	598182.852	3470	10663443	17
18	173.507	3454.067	26.680	30.197	26.784	30.211	19.658	22.264	13.974	15.869	15.923	13.874	75.177	599304.054	3486	10683430	18
19	173.507	3472.940	26.680	30.197	26.756	30.205	19.658	22.264	13.974	15.869	15.923	13.874	75.177	602578.637	3496	10741804	19
20	173.507	3487.694	26.680	30.197	26.774	30.214	19.658	22.264	13.974	15.869	15.923	13.874	75.177	605138.437	3517	10787436	20
21	173.507	3494.925	26.680	30.197	26.745	30.196	19.658	22.264	13.974	15.869	15.923	13.874	75.177	606393.149	3497	10809803	21
22	173.507	3475.216	26.680	30.197	26.758	30.196	19.658	22.264	13.974	15.869	15.923	13.874	75.177	602973.501	3480	10748843	22
23	173.507	3496.393	26.680	30.197	26.708	30.207	19.658	22.264	13.974	15.869	15.923	13.874	75.177	606647.828	3508	10814343	23
24	173.507	3494.476	26.680	30.197	26.660	30.195	19.658	22.264	13.974	15.869	15.923	13.874	75.177	606315.231	3507	10808414	24
25	173.507	3502.437	26.680	30.197	26.672	30.198	19.658	22.264	13.974	15.869	15.923	13.874	75.177	607696.498	3521	10833037	25
26	173.507	3534.122	25.496	31.144	25.548	31.173	18.474	23.211	13.974	15.869	15.923	13.874	75.177	613194.020	3540	10931038	26
27	173.507	3549.770	25.259	31.144	25.324	31.175	18.237	23.211	13.974	15.869	15.923	13.874	75.177	615909.151	3572	10979439	27
28	173.507	3558.418	25.259	31.381	25.322	31.414	18.237	23.448	13.974	15.869	15.923	13.874	75.177	617409.567	3578	11006186	28
29	173.507	3535.746	25.259	31.381	25.314	31.421	18.237	23.448	13.974	15.869	15.923	13.874	75.177	613475.849	3558	10936062	29
30	173.507	3566.344	25.259	31.381	25.353	31.421	18.237	23.448	13.974	15.869	15.923	13.874	75.177	618784.831	3596	11030702	30
31	173.507	3501.155	25.259	31.381	25.452	31.461	18.237	23.448	13.974	15.869	15.923	13.874	75.177	607474.075	3539	10829072	31
32	173.507	3497.691	25.496	31.381	25.723	31.439	18.474	23.448	13.974	15.869	15.923	13.874	75.177	606873.056	3548	10818358	32
33	173.507	3545.845	26.206	31.618	26.410	31.685	19.185	23.685	13.974	15.869	15.923	13.874	75.177	615228.083	3602	10967298	33
34	173.507	3550.793	26.680	31.618	26.870	31.673	19.658	23.685	13.974	15.869	15.923	13.874	75.177	616086.585	3602	10982602	34
35	173.507	3567.661	26.917	31.618	27.059	31.651	19.895	23.685	13.974	15.869	15.923	13.874	75.177	619013.257	3602	11034774	35
36	173.507	3552.333	26.917	31.618	27.029	31.643	19.895	23.685	13.974	15.869	15.923	13.874	75.177	616353.773	3583	10987365	36
37	173.507	3584.643	26.917	31.618	27.027	31.637	19.895	23.685	13.974	15.869	15.923	13.874	75.177	621959.786	3622	11087300	37
38	173.507	3598.279	26.917	31.618	26.998	31.627	19.895	23.685	13.974	15.869	15.923	13.874	75.177	624325.716	3628	11129476	38
39	173.507	3579.392	26.917	31.618	26.981	31.650	19.895	23.685	13.974	15.869	15.923	13.874	75.177	621048.834	3610	11071061	39
40	173.507	3558.343	26.917	31.618	27.047	31.669	19.895	23.685	13.974	15.869	15.923	13.874	75.177	617396.553	3593	11005954	40
41	173.507	3584.052	26.917	31.618	26.959	31.637	19.895	23.685	13.974	15.869	15.923	13.874	75.177	621857.242	3608	11085472	41
42	173.507	3570.285	26.917	31.618	26.924	31.627	19.895	23.685	13.974	15.869	15.923	13.874	75.177	619468.537	3580	11042890	42
43	173.507	3594.434	26.917	31.618	26.947	31.643	19.895	23.685	13.974	15.869	15.923	13.874	75.177	623658.616	3622	11117584	43
44	173.507	3597.954	26.917	31.618	26.973	31.671	19.895	23.685	13.974	15.869	15.923	13.874	75.177	624269.452	3622	11128473	44
45	173.507	3524.766	26.917	31.618	26.842	31.606	19.895	23.685	13.974	15.869	15.923	13.874	75.177	611570.753	3571	10902101	45
46	173.507	3538.794	26.917	31.618	26.919	31.619	19.895	23.685	13.974	15.869	15.923	13.874	75.177	614004.784	3569	10945491	46
47	173.507	3506.230	26.206	31.144	26.339	31.170	19.185	23.211	13.974	15.869	15.923	13.874	75.177	608354.567	3516	10844768	47
48	173.507	3484.908	26.206	31.144	26.388	31.192	19.185	23.211	13.974	15.869	15.923	13.874	75.177	604655.108	3502	10778820	48
49	173.507	3525.089	26.206	31.144	26.329	31.187	19.185	23.211	13.974	15.869	15.923	13.874	75.177	611626.737	3559	10903099	49
50	173.507	3529.614	26.206	31.144	26.311	31.178	19.185	23.211	13.974	15.869	15.923	13.874	75.177	612411.865	3570	10917095	50
51	173.507	3535.576	26.206	31.144	26.295	31.190	19.185	23.211	13.974	15.869	15.923	13.874	75.177	613446.399	3564	10935537	51
52	173.507	3542.143	26.206	31.144	26.258	31.187	19.185	23.211	13.974	15.869	15.923	13.874	75.177	614585.721	3583	10955847	52
53	173.507	3540.718	26.206	31.144	26.255	31.209	19.185	23.211	13.974	15.869	15.923	13.874	75.177	614338.559	3560	10951441	53
54	173.507	3545.550	26.206	31.144	26.264	31.214	19.185	23.211	13.974	15.869	15.923	13.874	75.177	615176.866	3562	10966385	54
55	173.507	3515.035	26.206	31.144	26.297	31.236	19.185	23.211	13.974	15.869	15.923	13.874	75.177	609882.301	3529	10872002	55
56	173.507	3516.076	26.206	31.144	26.267	31.231	19.185	23.211	13.974	15.869	15.923	13.874	75.177	610062.989	3545	10875223	56
57	173.507	3526.921	26.206	31.144	26.245	31.218	19.185	23.211	13.974	15.869	15.923	13.874	75.177	611944.693	3551	10908767	57
58	173.507	3541.031	26.206	31.144	26.247	31.209	19.185	23.211	13.974	15.869	15.923	13.874	75.177	614392.917	3567	10952410	58
59	173.507	3530.425	26.206	31.144	26.238	31.206	19.185	23.211	13.974	15.869	15.923	13.874	75.177	612552.668	3559	10919605	59
60	173.507	3511.039	26.206	31.144	26.255	31.242	19.185	23.211	13.974	15.869	15.923	13.874	75.177	609189.060	3547	10859644	60
61	173.507	3526.267	26.206	31.144	26.268	31.226	19.185	23.211	13.974	15.869	15.923	13.874	75.177	611831.153	3558	10906743	61
