## Supplementary Code 2 for "Engineering combinatorial and dynamic decoders using synthetic immediate-early genes": XY_36-FT2-cell_3.txt

	Area	Mean	X	Y	XM	YM	BX	BY	Width	Height	Major	Minor	Angle	IntDen	Median	RawIntDen	Slice
1	171.543	4029.180	17.570	70.814	17.623	70.762	9.711	63.475	15.632	14.448	15.878	13.756	151.857	691179.115	4067	12321231.000	1
2	171.543	4048.888	17.570	70.814	17.625	70.775	9.711	63.475	15.632	14.448	15.878	13.756	151.857	694559.888	4103	12381498.000	2
3	171.543	4050.115	17.570	70.814	17.604	70.751	9.711	63.475	15.632	14.448	15.878	13.756	151.857	694770.531	4093	12385253.000	3
4	171.543	4073.569	17.570	70.814	17.660	70.806	9.711	63.475	15.632	14.448	15.878	13.756	151.857	698793.891	4113	12456975.000	4
5	171.543	4122.563	17.570	70.577	17.667	70.603	9.711	63.238	15.632	14.448	15.878	13.756	151.857	707198.395	4162	12606797.000	5
6	171.543	4157.317	17.570	70.577	17.689	70.593	9.711	63.238	15.632	14.448	15.878	13.756	151.857	713160.285	4192	12713076.000	6
7	171.543	4165.618	17.570	70.577	17.690	70.560	9.711	63.238	15.632	14.448	15.878	13.756	151.857	714584.241	4210	12738460.000	7
8	171.543	4198.605	17.570	70.577	17.683	70.550	9.711	63.238	15.632	14.448	15.878	13.756	151.857	720242.986	4241	12839335.000	8
9	171.543	4152.793	17.570	70.340	17.749	70.320	9.711	63.001	15.632	14.448	15.878	13.756	151.857	712384.133	4223	12699240.000	9
10	171.543	4161.992	18.991	68.919	19.030	69.147	11.132	61.580	15.632	14.448	15.878	13.756	151.857	713962.298	4245	12727373.000	10
11	171.543	4157.982	19.228	68.919	19.266	69.168	11.369	61.580	15.632	14.448	15.878	13.756	151.857	713274.330	4251	12715109.000	11
12	171.543	4196.719	19.228	69.392	19.256	69.603	11.369	62.054	15.632	14.448	15.878	13.756	151.857	719919.420	4268	12833567.000	12
13	171.543	4318.242	19.228	70.577	19.290	70.619	11.369	63.238	15.632	14.448	15.878	13.756	151.857	740765.925	4348	13205185.000	13
14	171.543	4294.406	19.228	70.814	19.307	70.798	11.369	63.475	15.632	14.448	15.878	13.756	151.857	736676.932	4345	13132293.000	14
15	171.543	4335.222	19.228	70.814	19.285	70.799	11.369	63.475	15.632	14.448	15.878	13.756	151.857	743678.741	4376	13257110.000	15
16	171.543	4304.642	19.228	70.814	19.255	70.796	11.369	63.475	15.632	14.448	15.878	13.756	151.857	738432.868	4350	13163595.000	16
17	171.543	4327.354	19.228	70.814	19.244	70.826	11.369	63.475	15.632	14.448	15.878	13.756	151.857	742328.945	4366	13233048.000	17
18	171.543	4359.358	19.228	70.814	19.282	70.887	11.369	63.475	15.632	14.448	15.878	13.756	151.857	747819.006	4416	13330916.000	18
19	171.543	4369.904	19.228	70.814	19.260	70.892	11.369	63.475	15.632	14.448	15.878	13.756	151.857	749628.121	4431	13363166.000	19
20	171.543	4375.525	19.228	70.814	19.268	70.931	11.369	63.475	15.632	14.448	15.878	13.756	151.857	750592.422	4442	13380356.000	20
21	171.543	4302.027	19.228	70.814	19.227	70.995	11.369	63.475	15.632	14.448	15.878	13.756	151.857	737984.319	4391	13155599.000	21
22	171.543	4266.775	19.228	70.814	19.242	71.041	11.369	63.475	15.632	14.448	15.878	13.756	151.857	731937.106	4360	13047799.000	22
23	171.543	4225.071	19.228	70.814	19.232	71.083	11.369	63.475	15.632	14.448	15.878	13.756	151.857	724783.051	4345	12920268.000	23
24	171.543	4273.975	16.623	73.656	16.855	73.564	8.763	66.317	15.632	14.448	15.878	13.756	151.857	733172.129	4395	13069815.000	24
25	171.543	4254.131	16.386	73.893	16.652	73.785	8.526	66.554	15.632	14.448	15.878	13.756	151.857	729768.019	4399	13009132.000	25
26	171.543	4392.531	17.570	73.656	17.675	73.550	9.711	66.317	15.632	14.448	15.878	13.756	151.857	753509.725	4470	13432361.000	26
27	171.543	4435.366	18.044	73.419	18.115	73.402	10.184	66.080	15.632	14.448	15.878	13.756	151.857	760857.650	4493	13563348.000	27
28	171.543	4378.980	18.044	73.419	18.133	73.376	10.184	66.080	15.632	14.448	15.878	13.756	151.857	751185.026	4440	13390920.000	28
29	171.543	4416.226	18.044	73.419	18.103	73.365	10.184	66.080	15.632	14.448	15.878	13.756	151.857	757574.429	4493	13504820.000	29
30	171.543	4421.296	18.044	73.419	18.104	73.448	10.184	66.080	15.632	14.448	15.878	13.756	151.857	758444.094	4491	13520323.000	30
31	171.543	4417.319	18.044	72.945	18.130	73.058	10.184	65.607	15.632	14.448	15.878	13.756	151.857	757761.847	4490	13508161.000	31
32	171.543	4394.519	18.044	72.945	18.114	73.055	10.184	65.607	15.632	14.448	15.878	13.756	151.857	753850.680	4477	13438439.000	32
33	171.543	4435.675	18.044	73.182	18.106	73.244	10.184	65.844	15.632	14.448	15.878	13.756	151.857	760910.661	4494	13564293.000	33
34	171.543	4406.725	18.044	73.182	18.075	73.247	10.184	65.844	15.632	14.448	15.878	13.756	151.857	755944.486	4473	13475764.000	34
35	171.543	4388.744	17.570	73.182	17.619	73.331	9.711	65.844	15.632	14.448	15.878	13.756	151.857	752860.071	4472	13420780.000	35
36	171.543	4404.190	17.334	73.419	17.402	73.521	9.474	66.080	15.632	14.448	15.878	13.756	151.857	755509.737	4469	13468014.000	36
37	171.543	4422.649	17.334	74.129	17.347	74.092	9.474	66.791	15.632	14.448	15.878	13.756	151.857	758676.166	4497	13524460.000	37
38	171.543	4442.937	17.097	74.129	17.097	74.103	9.237	66.791	15.632	14.448	15.878	13.756	151.857	762156.511	4515	13586502.000	38
39	171.543	4425.802	16.623	73.656	16.665	73.727	8.763	66.317	15.632	14.448	15.878	13.756	151.857	759217.049	4489	13534102.000	39
40	171.543	4404.494	16.623	73.419	16.641	73.506	8.763	66.080	15.632	14.448	15.878	13.756	151.857	755561.907	4479	13468944.000	40
41	171.543	4375.459	16.623	73.419	16.647	73.510	8.763	66.080	15.632	14.448	15.878	13.756	151.857	750581.090	4441	13380154.000	41
42	171.543	4345.302	16.623	73.419	16.639	73.505	8.763	66.080	15.632	14.448	15.878	13.756	151.857	745407.918	4415	13287935.000	42
43	171.543	4387.540	16.623	73.419	16.635	73.471	8.763	66.080	15.632	14.448	15.878	13.756	151.857	752653.467	4441	13417097.000	43
44	171.543	4311.251	16.623	72.945	16.591	73.062	8.763	65.607	15.632	14.448	15.878	13.756	151.857	739566.636	4392	13183806.000	44
45	171.543	4378.859	14.491	72.945	14.528	73.013	6.632	65.607	15.632	14.448	15.878	13.756	151.857	751164.327	4427	13390551.000	45
46	171.543	4364.594	13.544	72.945	13.620	73.050	5.684	65.607	15.632	14.448	15.878	13.756	151.857	748717.169	4434	13346927.000	46
47	171.543	4348.888	13.544	72.945	13.603	73.119	5.684	65.607	15.632	14.448	15.878	13.756	151.857	746022.905	4424	13298898.000	47
48	171.543	4364.736	13.544	73.656	13.579	73.652	5.684	66.317	15.632	14.448	15.878	13.756	151.857	748741.683	4409	13347364.000	48
49	171.543	4378.973	13.544	73.656	13.567	73.680	5.684	66.317	15.632	14.448	15.878	13.756	151.857	751183.904	4430	13390900.000	49
50	171.543	4372.720	13.544	73.656	13.567	73.678	5.684	66.317	15.632	14.448	15.878	13.756	151.857	750111.169	4429	13371777.000	50
51	171.543	4362.064	13.544	73.656	13.582	73.718	5.684	66.317	15.632	14.448	15.878	13.756	151.857	748283.206	4407	13339191.000	51
52	171.543	4341.680	13.544	73.656	13.571	73.677	5.684	66.317	15.632	14.448	15.878	13.756	151.857	744786.480	4399	13276857.000	52
53	171.543	4355.233	13.544	73.656	13.553	73.660	5.684	66.317	15.632	14.448	15.878	13.756	151.857	747111.460	4416	13318303.000	53
54	171.543	4381.712	13.544	73.656	13.548	73.646	5.684	66.317	15.632	14.448	15.878	13.756	151.857	751653.657	4436	13399274.000	54
55	171.543	4349.697	13.544	73.419	13.551	73.457	5.684	66.080	15.632	14.448	15.878	13.756	151.857	746161.744	4410	13301373.000	55
56	171.543	4347.198	13.544	73.419	13.547	73.429	5.684	66.080	15.632	14.448	15.878	13.756	151.857	745732.998	4413	13293730.000	56
57	171.543	4322.949	13.544	73.419	13.554	73.411	5.684	66.080	15.632	14.448	15.878	13.756	151.857	741573.323	4381	13219578.000	57
58	171.543	4277.468	13.544	73.419	13.509	73.363	5.684	66.080	15.632	14.448	15.878	13.756	151.857	733771.409	4341	13080498.000	58
59	171.543	4293.651	13.544	73.419	13.511	73.349	5.684	66.080	15.632	14.448	15.878	13.756	151.857	736547.517	4357	13129986.000	59
60	171.543	4297.446	13.070	72.471	13.035	72.494	5.211	65.133	15.632	14.448	15.878	13.756	151.857	737198.462	4362	13141590.000	60
61	171.543	4348.765	12.123	71.761	12.144	71.833	4.263	64.422	15.632	14.448	15.878	13.756	151.857	746001.869	4409	13298523.000	61
