## Supplementary Code 2 for "Engineering combinatorial and dynamic decoders using synthetic immediate-early genes": XY_36-FT2-cell_4.txt

	Area	Mean	X	Y	XM	YM	BX	BY	Width	Height	Major	Minor	Angle	IntDen	Median	RawIntDen	Slice
1	139.624	3093.837	39.816	61.923	39.740	61.938	32.685	55.422	14.211	12.790	14.271	12.457	164.530	431975.202	3094	7700560.000	1
2	139.624	3131.067	39.816	61.923	39.735	61.957	32.685	55.422	14.211	12.790	14.271	12.457	164.530	437173.449	3142	7793226.000	2
3	139.624	3171.559	39.816	61.923	39.743	61.930	32.685	55.422	14.211	12.790	14.271	12.457	164.530	442827.088	3173	7894010.000	3
4	139.624	3238.059	39.579	61.923	39.516	61.963	32.448	55.422	14.211	12.790	14.271	12.457	164.530	452112.140	3245	8059529.000	4
5	139.624	3288.526	39.579	61.923	39.537	61.969	32.448	55.422	14.211	12.790	14.271	12.457	164.530	459158.546	3285	8185141.000	5
6	139.624	3331.623	39.579	61.923	39.535	61.992	32.448	55.422	14.211	12.790	14.271	12.457	164.530	465175.916	3340	8292409.000	6
7	139.624	3366.306	39.579	61.923	39.539	61.985	32.448	55.422	14.211	12.790	14.271	12.457	164.530	470018.567	3371	8378736.000	7
8	139.624	3418.661	39.579	61.923	39.524	61.992	32.448	55.422	14.211	12.790	14.271	12.457	164.530	477328.626	3424	8509048.000	8
9	139.624	3443.831	39.579	61.923	39.558	61.990	32.448	55.422	14.211	12.790	14.271	12.457	164.530	480842.966	3445	8571696.000	9
10	139.624	3475.992	39.579	61.923	39.554	61.999	32.448	55.422	14.211	12.790	14.271	12.457	164.530	485333.386	3482	8651744.000	10
11	139.624	3517.469	39.579	61.923	39.580	61.993	32.448	55.422	14.211	12.790	14.271	12.457	164.530	491124.574	3513	8754980.000	11
12	139.624	3566.249	39.816	61.923	39.802	61.989	32.685	55.422	14.211	12.790	14.271	12.457	164.530	497935.486	3566	8876394.000	12
13	139.624	3616.024	40.763	61.923	40.682	61.976	33.632	55.422	14.211	12.790	14.271	12.457	164.530	504885.293	3632	9000284.000	13
14	139.624	3628.896	40.763	61.923	40.688	61.975	33.632	55.422	14.211	12.790	14.271	12.457	164.530	506682.516	3646	9032322.000	14
15	139.624	3640.542	40.763	61.923	40.656	61.977	33.632	55.422	14.211	12.790	14.271	12.457	164.530	508308.644	3639	9061310.000	15
16	139.624	3671.480	40.763	61.923	40.681	61.980	33.632	55.422	14.211	12.790	14.271	12.457	164.530	512628.307	3683	9138314.000	16
17	139.624	3710.553	40.763	61.923	40.693	61.984	33.632	55.422	14.211	12.790	14.271	12.457	164.530	518083.813	3717	9235566.000	17
18	139.624	3762.137	40.763	61.923	40.705	61.986	33.632	55.422	14.211	12.790	14.271	12.457	164.530	525286.223	3766	9363959.000	18
19	139.624	3804.696	40.763	61.923	40.692	61.977	33.632	55.422	14.211	12.790	14.271	12.457	164.530	531228.535	3805	9469889.000	19
20	139.624	3812.821	40.763	61.923	40.701	62.002	33.632	55.422	14.211	12.790	14.271	12.457	164.530	532362.921	3827	9490111.000	20
21	139.624	3820.249	40.763	61.923	40.680	62.005	33.632	55.422	14.211	12.790	14.271	12.457	164.530	533400.035	3828	9508599.000	21
22	139.624	3862.541	40.763	62.397	40.666	62.426	33.632	55.896	14.211	12.790	14.271	12.457	164.530	539305.099	3890	9613865.000	22
23	139.624	3921.852	40.763	63.581	40.649	63.575	33.632	57.080	14.211	12.790	14.271	12.457	164.530	547586.359	3949	9761490.000	23
24	139.624	3890.405	40.763	63.581	40.614	63.559	33.632	57.080	14.211	12.790	14.271	12.457	164.530	543195.566	3922	9683218.000	24
25	139.624	4000.860	36.974	63.581	37.017	63.557	29.843	57.080	14.211	12.790	14.271	12.457	164.530	558617.810	4019	9958141.000	25
26	139.624	4001.902	36.737	63.581	36.797	63.580	29.606	57.080	14.211	12.790	14.271	12.457	164.530	558763.269	4040	9960734.000	26
27	139.624	4041.792	36.737	63.581	36.758	63.575	29.606	57.080	14.211	12.790	14.271	12.457	164.530	564332.932	4064	10060021.000	27
28	139.624	4034.444	36.737	63.581	36.737	63.562	29.606	57.080	14.211	12.790	14.271	12.457	164.530	563306.981	4047	10041732.000	28
29	139.624	4014.612	35.316	63.108	35.415	63.101	28.185	56.606	14.211	12.790	14.271	12.457	164.530	560537.885	4053	9992369.000	29
30	139.624	4015.364	35.316	63.108	35.391	63.092	28.185	56.606	14.211	12.790	14.271	12.457	164.530	560642.954	4036	9994242.000	30
31	139.624	4012.511	35.316	62.634	35.425	62.626	28.185	56.133	14.211	12.790	14.271	12.457	164.530	560244.499	4048	9987139.000	31
32	139.624	4036.891	35.316	62.397	35.402	62.396	28.185	55.896	14.211	12.790	14.271	12.457	164.530	563648.553	4061	10047821.000	32
33	139.624	4072.461	35.316	62.397	35.349	62.382	28.185	55.896	14.211	12.790	14.271	12.457	164.530	568615.065	4083	10136356.000	33
34	139.624	4041.778	35.316	62.397	35.329	62.360	28.185	55.896	14.211	12.790	14.271	12.457	164.530	564330.968	4059	10059986.000	34
35	139.624	4020.999	35.316	62.397	35.317	62.356	28.185	55.896	14.211	12.790	14.271	12.457	164.530	561429.708	4030	10008267.000	35
36	139.624	4005.755	35.316	62.397	35.326	62.374	28.185	55.896	14.211	12.790	14.271	12.457	164.530	559301.235	4025	9970324.000	36
37	139.624	4028.181	35.316	62.160	35.333	62.124	28.185	55.659	14.211	12.790	14.271	12.457	164.530	562432.435	4040	10026142.000	37
38	139.624	4028.234	35.316	62.160	35.369	62.125	28.185	55.659	14.211	12.790	14.271	12.457	164.530	562439.840	4056	10026274.000	38
39	139.624	4042.615	35.316	62.160	35.329	62.129	28.185	55.659	14.211	12.790	14.271	12.457	164.530	564447.817	4052	10062069.000	39
40	139.624	3998.226	35.316	62.160	35.329	62.125	28.185	55.659	14.211	12.790	14.271	12.457	164.530	558249.985	4023	9951584.000	40
41	139.624	4014.325	35.316	62.160	35.326	62.148	28.185	55.659	14.211	12.790	14.271	12.457	164.530	560497.888	4029	9991656.000	41
42	139.624	4001.826	35.316	62.160	35.301	62.163	28.185	55.659	14.211	12.790	14.271	12.457	164.530	558752.667	4009	9960545.000	42
43	139.624	4008.650	35.316	62.160	35.333	62.160	28.185	55.659	14.211	12.790	14.271	12.457	164.530	559705.523	4026	9977531.000	43
44	139.624	4002.448	35.316	62.160	35.271	62.162	28.185	55.659	14.211	12.790	14.271	12.457	164.530	558839.448	4022	9962092.000	44
45	139.624	3964.012	35.316	62.160	35.259	62.130	28.185	55.659	14.211	12.790	14.271	12.457	164.530	553472.911	3980	9866426.000	45
46	139.624	3971.262	35.316	62.160	35.264	62.148	28.185	55.659	14.211	12.790	14.271	12.457	164.530	554485.118	3989	9884470.000	46
47	139.624	3934.514	34.605	61.923	34.583	61.908	27.474	55.422	14.211	12.790	14.271	12.457	164.530	549354.243	3975	9793005.000	47
48	139.624	3992.679	33.895	61.450	33.876	61.464	26.764	54.949	14.211	12.790	14.271	12.457	164.530	557475.459	4033	9937777.000	48
49	139.624	3993.102	33.658	61.450	33.651	61.468	26.527	54.949	14.211	12.790	14.271	12.457	164.530	557534.641	4024	9938832.000	49
50	139.624	3988.803	33.184	61.213	33.187	61.242	26.053	54.712	14.211	12.790	14.271	12.457	164.530	556934.295	4023	9928130.000	50
51	139.624	3987.968	33.184	61.213	33.178	61.239	26.053	54.712	14.211	12.790	14.271	12.457	164.530	556817.727	4019	9926052.000	51
52	139.624	4006.755	32.237	60.976	32.258	60.997	25.106	54.475	14.211	12.790	14.271	12.457	164.530	559440.860	4041	9972813.000	52
53	139.624	4014.281	31.289	60.502	31.337	60.532	24.158	54.001	14.211	12.790	14.271	12.457	164.530	560491.661	4041	9991545.000	53
54	139.624	4021.091	31.289	60.502	31.337	60.530	24.158	54.001	14.211	12.790	14.271	12.457	164.530	561442.498	4054	10008495.000	54
55	139.624	3944.728	29.868	59.792	29.947	59.863	22.737	53.291	14.211	12.790	14.271	12.457	164.530	550780.443	3965	9818429.000	55
56	139.624	3930.206	29.631	59.555	29.699	59.625	22.500	53.054	14.211	12.790	14.271	12.457	164.530	548752.719	3971	9782282.000	56
57	139.624	3947.552	29.631	59.555	29.731	59.625	22.500	53.054	14.211	12.790	14.271	12.457	164.530	551174.690	3983	9825457.000	57
58	139.624	3920.172	29.631	59.555	29.701	59.634	22.500	53.054	14.211	12.790	14.271	12.457	164.530	547351.819	3947	9757309.000	58
59	139.624	3936.916	29.868	59.555	29.937	59.604	22.737	53.054	14.211	12.790	14.271	12.457	164.530	549689.588	3968	9798983.000	59
60	139.624	3959.692	30.105	59.555	30.170	59.601	22.974	53.054	14.211	12.790	14.271	12.457	164.530	552869.704	3991	9855673.000	60
61	139.624	3955.873	30.105	59.555	30.161	59.612	22.974	53.054	14.211	12.790	14.271	12.457	164.530	552336.450	3992	9846167.000	61
