## Supplementary Code 2 for "Engineering combinatorial and dynamic decoders using synthetic immediate-early genes": XY_36-FT2-cell_5.txt

	Area	Mean	X	Y	XM	YM	BX	BY	Width	Height	Major	Minor	Angle	IntDen	Median	RawIntDen	Slice
1	113.820	2934.027	34.599	82.315	34.622	82.362	28.422	76.265	12.079	12.079	12.135	11.942	63.099	333950.888	2939	5953140	1
2	113.820	2967.313	34.835	82.315	34.862	82.357	28.659	76.265	12.079	12.079	12.135	11.942	63.099	337739.596	2964	6020679	2
3	113.820	2984.499	35.072	83.026	35.044	83.021	28.895	76.975	12.079	12.079	12.135	11.942	63.099	339695.684	2978	6055549	3
4	113.820	3011.459	35.072	83.263	35.071	83.258	28.895	77.212	12.079	12.079	12.135	11.942	63.099	342764.224	3007	6110250	4
5	113.820	3047.835	35.072	83.263	35.072	83.268	28.895	77.212	12.079	12.079	12.135	11.942	63.099	346904.602	3046	6184058	5
6	113.820	3075.053	35.072	83.263	35.053	83.288	28.895	77.212	12.079	12.079	12.135	11.942	63.099	350002.536	3073	6239283	6
7	113.820	3090.350	35.072	83.263	35.072	83.280	28.895	77.212	12.079	12.079	12.135	11.942	63.099	351743.663	3092	6270321	7
8	113.820	3132.361	35.072	83.263	35.068	83.297	28.895	77.212	12.079	12.079	12.135	11.942	63.099	356525.280	3125	6355560	8
9	113.820	3156.928	35.072	83.263	35.070	83.305	28.895	77.212	12.079	12.079	12.135	11.942	63.099	359321.471	3159	6405406	9
10	113.820	3151.755	35.072	83.263	35.086	83.316	28.895	77.212	12.079	12.079	12.135	11.942	63.099	358732.681	3152	6394910	10
11	113.820	3220.596	34.599	83.736	34.595	83.780	28.422	77.686	12.079	12.079	12.135	11.942	63.099	366568.254	3217	6534590	11
12	113.820	3230.171	34.599	83.736	34.585	83.799	28.422	77.686	12.079	12.079	12.135	11.942	63.099	367658.042	3240	6554017	12
13	113.820	3273.102	34.599	83.736	34.576	83.806	28.422	77.686	12.079	12.079	12.135	11.942	63.099	372544.392	3275	6641123	13
14	113.820	3286.650	34.599	83.736	34.590	83.817	28.422	77.686	12.079	12.079	12.135	11.942	63.099	374086.488	3293	6668613	14
15	113.820	3331.835	34.599	83.736	34.584	83.831	28.422	77.686	12.079	12.079	12.135	11.942	63.099	379229.480	3337	6760294	15
16	113.820	3268.283	34.599	83.736	34.577	83.869	28.422	77.686	12.079	12.079	12.135	11.942	63.099	371995.936	3272	6631346	16
17	113.820	3278.830	34.835	83.736	34.807	83.858	28.659	77.686	12.079	12.079	12.135	11.942	63.099	373196.403	3305	6652746	17
18	113.820	3293.563	34.835	83.736	34.783	83.852	28.659	77.686	12.079	12.079	12.135	11.942	63.099	374873.355	3300	6682640	18
19	113.820	3296.802	34.835	83.736	34.834	83.847	28.659	77.686	12.079	12.079	12.135	11.942	63.099	375242.022	3298	6689212	19
20	113.820	3301.886	35.309	83.736	35.324	83.858	29.132	77.686	12.079	12.079	12.135	11.942	63.099	375820.602	3319	6699526	20
21	113.820	3341.417	38.388	83.973	38.409	84.102	32.211	77.923	12.079	12.079	12.135	11.942	63.099	380320.054	3344	6779735	21
22	113.820	3372.971	38.388	84.210	38.381	84.302	32.211	78.160	12.079	12.079	12.135	11.942	63.099	383911.582	3383	6843759	22
23	113.820	3408.927	38.388	84.210	38.355	84.314	32.211	78.160	12.079	12.079	12.135	11.942	63.099	388004.053	3419	6916713	23
24	113.820	3448.837	38.388	84.210	38.351	84.284	32.211	78.160	12.079	12.079	12.135	11.942	63.099	392546.643	3445	6997691	24
25	113.820	3435.958	38.388	84.210	38.363	84.267	32.211	78.160	12.079	12.079	12.135	11.942	63.099	391080.671	3444	6971558	25
26	113.820	3464.632	38.388	84.210	38.362	84.277	32.211	78.160	12.079	12.079	12.135	11.942	63.099	394344.427	3479	7029739	26
27	113.820	3471.016	38.388	84.210	38.373	84.272	32.211	78.160	12.079	12.079	12.135	11.942	63.099	395070.990	3477	7042691	27
28	113.820	3455.949	38.388	84.210	38.361	84.264	32.211	78.160	12.079	12.079	12.135	11.942	63.099	393356.117	3463	7012121	28
29	113.820	3490.118	38.388	84.210	38.354	84.267	32.211	78.160	12.079	12.079	12.135	11.942	63.099	397245.182	3495	7081449	29
30	113.820	3439.675	38.388	84.210	38.352	84.272	32.211	78.160	12.079	12.079	12.135	11.942	63.099	391503.752	3442	6979100	30
31	113.820	3481.829	38.388	84.210	38.340	84.267	32.211	78.160	12.079	12.079	12.135	11.942	63.099	396301.806	3489	7064632	31
32	113.820	3460.447	38.388	84.210	38.357	84.278	32.211	78.160	12.079	12.079	12.135	11.942	63.099	393868.055	3472	7021247	32
33	113.820	3485.113	38.388	84.210	38.353	84.265	32.211	78.160	12.079	12.079	12.135	11.942	63.099	396675.521	3489	7071294	33
34	113.820	3497.897	38.388	84.210	38.351	84.259	32.211	78.160	12.079	12.079	12.135	11.942	63.099	398130.611	3507	7097233	34
35	113.820	3483.354	38.388	84.210	38.336	84.253	32.211	78.160	12.079	12.079	12.135	11.942	63.099	396475.312	3490	7067725	35
36	113.820	3469.241	38.388	84.210	38.339	84.265	32.211	78.160	12.079	12.079	12.135	11.942	63.099	394869.042	3476	7039091	36
37	113.820	3458.496	38.388	84.210	38.347	84.251	32.211	78.160	12.079	12.079	12.135	11.942	63.099	393646.024	3472	7017289	37
38	113.820	3477.609	38.388	84.210	38.342	84.254	32.211	78.160	12.079	12.079	12.135	11.942	63.099	395821.450	3482	7056069	38
39	113.820	3444.900	38.388	84.210	38.381	84.243	32.211	78.160	12.079	12.079	12.135	11.942	63.099	392098.488	3454	6989702	39
40	113.820	3451.748	39.099	84.210	39.070	84.258	32.922	78.160	12.079	12.079	12.135	11.942	63.099	392877.894	3456	7003596	40
41	113.820	3419.277	39.099	84.210	39.081	84.286	32.922	78.160	12.079	12.079	12.135	11.942	63.099	389182.138	3421	6937714	41
42	113.820	3408.094	39.809	84.210	39.820	84.306	33.632	78.160	12.079	12.079	12.135	11.942	63.099	387909.194	3420	6915022	42
43	113.820	3409.052	39.809	84.210	39.845	84.306	33.632	78.160	12.079	12.079	12.135	11.942	63.099	388018.246	3410	6916966	43
44	113.820	3374.995	39.809	84.210	39.850	84.305	33.632	78.160	12.079	12.079	12.135	11.942	63.099	384141.915	3369	6847865	44
45	113.820	3447.299	39.809	84.447	39.828	84.494	33.632	78.396	12.079	12.079	12.135	11.942	63.099	392371.566	3442	6994570	45
46	113.820	3420.672	39.572	84.684	39.580	84.752	33.395	78.633	12.079	12.079	12.135	11.942	63.099	389340.891	3424	6940544	46
47	113.820	3430.339	39.572	84.920	39.565	84.967	33.395	78.870	12.079	12.079	12.135	11.942	63.099	390441.114	3450	6960157	47
48	113.820	3432.533	40.046	85.868	40.044	85.914	33.869	79.818	12.079	12.079	12.135	11.942	63.099	390690.912	3445	6964610	48
49	113.820	3437.204	40.757	86.815	40.743	86.849	34.580	80.765	12.079	12.079	12.135	11.942	63.099	391222.539	3454	6974087	49
50	113.820	3445.461	40.757	86.815	40.743	86.841	34.580	80.765	12.079	12.079	12.135	11.942	63.099	392162.382	3459	6990841	50
51	113.820	3432.315	40.757	86.815	40.755	86.847	34.580	80.765	12.079	12.079	12.135	11.942	63.099	390666.117	3449	6964168	51
52	113.820	3418.624	40.520	86.578	40.519	86.604	34.343	80.528	12.079	12.079	12.135	11.942	63.099	389107.810	3433	6936389	52
53	113.820	3440.811	39.809	86.578	39.791	86.587	33.632	80.528	12.079	12.079	12.135	11.942	63.099	391633.054	3463	6981405	53
54	113.820	3441.789	39.809	86.578	39.796	86.583	33.632	80.528	12.079	12.079	12.135	11.942	63.099	391744.406	3464	6983390	54
55	113.820	3423.242	39.809	87.052	39.776	87.073	33.632	81.002	12.079	12.079	12.135	11.942	63.099	389633.435	3442	6945759	55
56	113.820	3404.590	39.809	87.052	39.777	87.063	33.632	81.002	12.079	12.079	12.135	11.942	63.099	387510.459	3438	6907914	56
57	113.820	3405.816	39.809	87.052	39.772	87.049	33.632	81.002	12.079	12.079	12.135	11.942	63.099	387649.915	3403	6910400	57
58	113.820	3409.155	39.809	87.052	39.788	87.074	33.632	81.002	12.079	12.079	12.135	11.942	63.099	388029.970	3420	6917175	58
59	113.820	3398.489	39.809	87.052	39.790	87.061	33.632	81.002	12.079	12.079	12.135	11.942	63.099	386815.983	3415	6895534	59
60	113.820	3383.775	39.809	87.052	39.793	87.070	33.632	81.002	12.079	12.079	12.135	11.942	63.099	385141.220	3401	6865679	60
61	113.820	3362.927	38.862	89.657	38.826	89.680	32.685	83.607	12.079	12.079	12.135	11.942	63.099	382768.334	3387	6823379	61
