## Supplementary Code 2 for "Engineering combinatorial and dynamic decoders using synthetic immediate-early genes": XY_36-FT2-cell_6.txt

	Area	Mean	X	Y	XM	YM	BX	BY	Width	Height	Major	Minor	Angle	IntDen	Median	RawIntDen	Slice
1	179.565	2510.389	74.527	24.512	74.562	24.508	66.791	16.816	15.158	15.158	15.121	15.120	91.862	450778.556	2519	8035756.000	1
2	179.565	2530.009	74.527	24.276	74.553	24.248	66.791	16.579	15.158	15.158	15.121	15.120	91.862	454301.647	2535	8098560.000	2
3	179.565	2560.536	74.527	24.276	74.542	24.263	66.791	16.579	15.158	15.158	15.121	15.120	91.862	459783.238	2568	8196277.000	3
4	179.565	2586.637	74.527	24.276	74.549	24.244	66.791	16.579	15.158	15.158	15.121	15.120	91.862	464469.996	2600	8279825.000	4
5	179.565	2608.865	74.527	24.039	74.554	24.019	66.791	16.342	15.158	15.158	15.121	15.120	91.862	468461.437	2621	8350978.000	5
6	179.565	2621.785	74.290	23.802	74.325	23.778	66.554	16.106	15.158	15.158	15.121	15.120	91.862	470781.312	2633	8392333.000	6
7	179.565	2632.262	74.290	23.802	74.320	23.783	66.554	16.106	15.158	15.158	15.121	15.120	91.862	472662.736	2642	8425872.000	7
8	179.565	2649.626	74.290	23.565	74.328	23.536	66.554	15.869	15.158	15.158	15.121	15.120	91.862	475780.641	2655	8481453.000	8
9	179.565	2671.071	74.290	23.565	74.315	23.543	66.554	15.869	15.158	15.158	15.121	15.120	91.862	479631.335	2682	8550097.000	9
10	179.565	2687.451	74.527	23.565	74.563	23.548	66.791	15.869	15.158	15.158	15.121	15.120	91.862	482572.648	2694	8602530.000	10
11	179.565	2708.782	75.001	23.565	75.064	23.550	67.265	15.869	15.158	15.158	15.121	15.120	91.862	486402.980	2704	8670811.000	11
12	179.565	2749.224	75.238	23.565	75.308	23.546	67.501	15.869	15.158	15.158	15.121	15.120	91.862	493664.908	2751	8800265.000	12
13	179.565	2796.916	75.238	23.328	75.290	23.309	67.501	15.632	15.158	15.158	15.121	15.120	91.862	502228.783	2808	8952928.000	13
14	179.565	2829.122	75.475	23.328	75.510	23.300	67.738	15.632	15.158	15.158	15.121	15.120	91.862	508011.781	2850	9056018.000	14
15	179.565	2872.046	75.711	23.091	75.751	23.065	67.975	15.395	15.158	15.158	15.121	15.120	91.862	515719.453	2891	9193418.000	15
16	179.565	2872.603	76.185	23.091	76.217	23.073	68.449	15.395	15.158	15.158	15.121	15.120	91.862	515819.530	2896	9195202.000	16
17	179.565	2897.247	76.185	22.618	76.197	22.592	68.449	14.921	15.158	15.158	15.121	15.120	91.862	520244.766	2915	9274088.000	17
18	179.565	2944.851	75.948	22.381	75.973	22.355	68.212	14.685	15.158	15.158	15.121	15.120	91.862	528792.709	2967	9426467.000	18
19	179.565	2998.050	75.711	22.381	75.733	22.343	67.975	14.685	15.158	15.158	15.121	15.120	91.862	538345.454	3012	9596758.000	19
20	179.565	3032.225	75.475	22.381	75.506	22.351	67.738	14.685	15.158	15.158	15.121	15.120	91.862	544482.141	3049	9706153.000	20
21	179.565	3028.775	75.238	22.381	75.279	22.371	67.501	14.685	15.158	15.158	15.121	15.120	91.862	543862.611	3057	9695109.000	21
22	179.565	3026.995	75.238	22.381	75.282	22.375	67.501	14.685	15.158	15.158	15.121	15.120	91.862	543543.028	3050	9689412.000	22
23	179.565	3029.032	75.238	22.381	75.281	22.354	67.501	14.685	15.158	15.158	15.121	15.120	91.862	543908.666	3038	9695930.000	23
24	179.565	3094.062	75.001	21.433	75.051	21.425	67.265	13.737	15.158	15.158	15.121	15.120	91.862	555585.958	3113	9904094.000	24
25	179.565	3109.650	75.001	20.960	75.046	20.938	67.265	13.263	15.158	15.158	15.121	15.120	91.862	558384.897	3134	9953989.000	25
26	179.565	3142.837	75.001	20.960	75.046	20.958	67.265	13.263	15.158	15.158	15.121	15.120	91.862	564344.095	3170	10060220.000	26
27	179.565	3144.592	74.764	20.249	74.804	20.241	67.028	12.553	15.158	15.158	15.121	15.120	91.862	564659.245	3170	10065838.000	27
28	179.565	3166.625	74.527	20.249	74.582	20.253	66.791	12.553	15.158	15.158	15.121	15.120	91.862	568615.626	3199	10136366.000	28
29	179.565	3179.690	74.290	20.249	74.366	20.248	66.554	12.553	15.158	15.158	15.121	15.120	91.862	570961.754	3203	10178189.000	29
30	179.565	3210.026	74.053	20.249	74.115	20.254	66.317	12.553	15.158	15.158	15.121	15.120	91.862	576408.902	3234	10275292.000	30
31	179.565	3217.063	74.053	20.012	74.124	20.013	66.317	12.316	15.158	15.158	15.121	15.120	91.862	577672.590	3246	10297819.000	31
32	179.565	3217.143	74.053	19.775	74.125	19.787	66.317	12.079	15.158	15.158	15.121	15.120	91.862	577687.007	3250	10298076.000	32
33	179.565	3200.890	74.053	19.539	74.138	19.534	66.317	11.842	15.158	15.158	15.121	15.120	91.862	574768.525	3221	10246050.000	33
34	179.565	3197.936	74.053	19.539	74.141	19.527	66.317	11.842	15.158	15.158	15.121	15.120	91.862	574237.964	3214	10236592.000	34
35	179.565	3160.187	74.053	19.539	74.145	19.509	66.317	11.842	15.158	15.158	15.121	15.120	91.862	567459.531	3166	10115757.000	35
36	179.565	3156.788	74.290	19.065	74.391	19.051	66.554	11.369	15.158	15.158	15.121	15.120	91.862	566849.200	3159	10104877.000	36
37	179.565	3212.242	74.764	18.118	74.858	18.114	67.028	10.421	15.158	15.158	15.121	15.120	91.862	576806.851	3230	10282386.000	37
38	179.565	3236.112	75.238	17.407	75.321	17.417	67.501	9.711	15.158	15.158	15.121	15.120	91.862	581093.192	3257	10358796.000	38
39	179.565	3236.128	75.238	16.933	75.316	16.966	67.501	9.237	15.158	15.158	15.121	15.120	91.862	581096.053	3269	10358847.000	39
40	179.565	3214.778	75.238	16.460	75.334	16.528	67.501	8.763	15.158	15.158	15.121	15.120	91.862	577262.187	3239	10290503.000	40
41	179.565	3228.163	75.475	15.039	75.558	15.115	67.738	7.342	15.158	15.158	15.121	15.120	91.862	579665.814	3251	10333351.000	41
42	179.565	3213.232	75.948	14.328	76.026	14.391	68.212	6.632	15.158	15.158	15.121	15.120	91.862	576984.621	3226	10285555.000	42
43	179.565	3239.379	77.132	14.328	77.208	14.400	69.396	6.632	15.158	15.158	15.121	15.120	91.862	581679.794	3260	10369253.000	43
44	179.565	3256.313	77.369	13.854	77.443	13.935	69.633	6.158	15.158	15.158	15.121	15.120	91.862	584720.510	3285	10423458.000	44
45	179.565	3271.863	77.369	13.381	77.451	13.437	69.633	5.684	15.158	15.158	15.121	15.120	91.862	587512.830	3300	10473235.000	45
46	179.565	3271.858	77.369	13.144	77.455	13.231	69.633	5.447	15.158	15.158	15.121	15.120	91.862	587511.821	3284	10473217.000	46
47	179.565	3264.000	77.369	12.433	77.453	12.500	69.633	4.737	15.158	15.158	15.121	15.120	91.862	586100.823	3292	10448064.000	47
48	179.565	3280.508	77.369	11.723	77.473	11.720	69.633	4.026	15.158	15.158	15.121	15.120	91.862	589065.079	3298	10500906.000	48
49	179.565	3308.407	77.369	11.723	77.460	11.739	69.633	4.026	15.158	15.158	15.121	15.120	91.862	594074.786	3332	10590211.000	49
50	179.565	3315.474	77.369	13.144	77.453	13.223	69.633	5.447	15.158	15.158	15.121	15.120	91.862	595343.747	3339	10612832.000	50
51	179.565	3318.967	77.606	13.144	77.670	13.221	69.870	5.447	15.158	15.158	15.121	15.120	91.862	595970.907	3346	10624012.000	51
52	179.565	3316.684	77.606	12.670	77.682	12.708	69.870	4.974	15.158	15.158	15.121	15.120	91.862	595561.121	3348	10616707.000	52
53	179.565	3312.412	77.606	11.960	77.690	11.979	69.870	4.263	15.158	15.158	15.121	15.120	91.862	594794.000	3338	10603032.000	53
54	179.565	3312.329	77.606	11.960	77.693	11.998	69.870	4.263	15.158	15.158	15.121	15.120	91.862	594779.022	3324	10602765.000	54
55	179.565	3288.816	77.606	11.960	77.668	12.018	69.870	4.263	15.158	15.158	15.121	15.120	91.862	590556.968	3304	10527501.000	55
56	179.565	3277.431	77.606	11.960	77.676	11.988	69.870	4.263	15.158	15.158	15.121	15.120	91.862	588512.528	3289	10491056.000	56
57	179.565	3305.099	77.843	11.960	77.909	12.000	70.107	4.263	15.158	15.158	15.121	15.120	91.862	593480.835	3321	10579623.000	57
58	179.565	3299.346	77.843	11.960	77.914	12.000	70.107	4.263	15.158	15.158	15.121	15.120	91.862	592447.816	3305	10561208.000	58
59	179.565	3322.786	78.317	11.960	78.401	12.016	70.580	4.263	15.158	15.158	15.121	15.120	91.862	596656.744	3338	10636238.000	59
60	179.565	3349.906	79.264	11.960	79.335	12.003	71.528	4.263	15.158	15.158	15.121	15.120	91.862	601526.545	3384	10723049.000	60
61	179.565	3355.572	79.264	11.960	79.353	11.991	71.528	4.263	15.158	15.158	15.121	15.120	91.862	602543.913	3387	10741185.000	61
