## Supplementary Code 2 for "Engineering combinatorial and dynamic decoders using synthetic immediate-early genes": XY_36-FT2-cell_7.txt

	Area	Mean	X	Y	XM	YM	BX	BY	Width	Height	Major	Minor	Angle	IntDen	Median	RawIntDen	Slice
1	179.565	2858.628	102.001	31.855	102.103	31.898	94.265	24.158	15.158	15.158	15.121	15.120	91.862	513310.105	2881	9150468	1
2	179.565	2844.497	102.001	31.855	102.112	31.909	94.265	24.158	15.158	15.158	15.121	15.120	91.862	510772.687	2865	9105235	2
3	179.565	2884.729	102.475	31.855	102.496	31.857	94.739	24.158	15.158	15.158	15.121	15.120	91.862	517997.031	2905	9234019	3
4	179.565	2870.559	103.423	31.618	103.409	31.616	95.686	23.922	15.158	15.158	15.121	15.120	91.862	515452.490	2872	9188659	4
5	179.565	2884.011	103.423	30.907	103.428	30.967	95.686	23.211	15.158	15.158	15.121	15.120	91.862	517868.009	2890	9231719	5
6	179.565	2868.922	102.949	30.670	103.007	30.742	95.213	22.974	15.158	15.158	15.121	15.120	91.862	515158.487	2886	9183418	6
7	179.565	2874.019	102.712	30.670	102.763	30.748	94.976	22.974	15.158	15.158	15.121	15.120	91.862	516073.759	2897	9199734	7
8	179.565	2874.639	102.712	30.670	102.788	30.803	94.976	22.974	15.158	15.158	15.121	15.120	91.862	516185.167	2891	9201720	8
9	179.565	2912.852	102.712	31.381	102.790	31.448	94.976	23.685	15.158	15.158	15.121	15.120	91.862	523046.903	2923	9324040	9
10	179.565	2968.407	102.712	32.092	102.776	32.105	94.976	24.395	15.158	15.158	15.121	15.120	91.862	533022.561	2989	9501870	10
11	179.565	2974.629	102.712	32.328	102.802	32.335	94.976	24.632	15.158	15.158	15.121	15.120	91.862	534139.949	3005	9521789	11
12	179.565	2977.654	102.712	32.565	102.767	32.569	94.976	24.869	15.158	15.158	15.121	15.120	91.862	534683.020	2992	9531470	12
13	179.565	3032.982	102.712	32.802	102.764	32.788	94.976	25.106	15.158	15.158	15.121	15.120	91.862	544617.951	3067	9708574	13
14	179.565	3067.679	102.712	33.039	102.779	33.031	94.976	25.343	15.158	15.158	15.121	15.120	91.862	550848.488	3089	9819642	14
15	179.565	3080.837	102.949	33.039	102.977	33.010	95.213	25.343	15.158	15.158	15.121	15.120	91.862	553211.052	3108	9861758	15
16	179.565	3078.057	103.186	33.039	103.190	32.996	95.449	25.343	15.158	15.158	15.121	15.120	91.862	552711.849	3095	9852859	16
17	179.565	3083.361	103.186	33.039	103.182	32.988	95.449	25.343	15.158	15.158	15.121	15.120	91.862	553664.369	3102	9869839	17
18	179.565	3078.009	102.712	32.328	102.738	32.257	94.976	24.632	15.158	15.158	15.121	15.120	91.862	552703.378	3100	9852708	18
19	179.565	3084.276	102.475	32.092	102.525	32.034	94.739	24.395	15.158	15.158	15.121	15.120	91.862	553828.676	3100	9872768	19
20	179.565	3100.442	102.475	32.092	102.521	32.035	94.739	24.395	15.158	15.158	15.121	15.120	91.862	556731.506	3121	9924515	20
21	179.565	3106.552	102.712	31.381	102.746	31.303	94.976	23.685	15.158	15.158	15.121	15.120	91.862	557828.587	3129	9944072	21
22	179.565	3098.617	102.712	31.144	102.723	31.031	94.976	23.448	15.158	15.158	15.121	15.120	91.862	556403.790	3103	9918673	22
23	179.565	3122.541	102.712	30.670	102.717	30.602	94.976	22.974	15.158	15.158	15.121	15.120	91.862	560699.723	3133	9995254	23
24	179.565	3142.851	102.712	29.960	102.696	29.844	94.976	22.264	15.158	15.158	15.121	15.120	91.862	564346.619	3152	10060265	24
25	179.565	3128.208	102.712	29.723	102.702	29.607	94.976	22.027	15.158	15.158	15.121	15.120	91.862	561717.372	3131	10013395	25
26	179.565	3132.370	102.712	29.723	102.709	29.588	94.976	22.027	15.158	15.158	15.121	15.120	91.862	562464.578	3134	10026715	26
27	179.565	3132.847	102.949	29.486	102.954	29.366	95.213	21.790	15.158	15.158	15.121	15.120	91.862	562550.238	3139	10028242	27
28	179.565	3147.345	103.186	29.013	103.230	28.922	95.449	21.316	15.158	15.158	15.121	15.120	91.862	565153.625	3162	10074651	28
29	179.565	3162.670	103.186	28.776	103.251	28.746	95.449	21.079	15.158	15.158	15.121	15.120	91.862	567905.499	3185	10123707	29
30	179.565	3183.826	103.659	28.539	103.706	28.542	95.923	20.843	15.158	15.158	15.121	15.120	91.862	571704.361	3212	10191427	30
31	179.565	3167.343	103.896	28.539	103.918	28.580	96.160	20.843	15.158	15.158	15.121	15.120	91.862	568744.592	3196	10138665	31
32	179.565	3191.151	103.896	28.539	103.907	28.577	96.160	20.843	15.158	15.158	15.121	15.120	91.862	573019.714	3219	10214875	32
33	179.565	3210.409	104.607	29.486	104.529	29.437	96.871	21.790	15.158	15.158	15.121	15.120	91.862	576477.732	3218	10276519	33
34	179.565	3184.171	104.844	29.723	104.746	29.749	97.107	22.027	15.158	15.158	15.121	15.120	91.862	571766.235	3199	10192530	34
35	179.565	3192.667	104.844	29.723	104.771	29.804	97.107	22.027	15.158	15.158	15.121	15.120	91.862	573291.951	3202	10219728	35
36	179.565	3118.106	104.844	29.723	104.783	29.910	97.107	22.027	15.158	15.158	15.121	15.120	91.862	559903.264	3122	9981056	36
37	179.565	3136.681	104.844	29.723	104.790	29.932	97.107	22.027	15.158	15.158	15.121	15.120	91.862	563238.824	3146	10040517	37
38	179.565	3110.539	104.607	30.434	104.635	30.683	96.871	22.737	15.158	15.158	15.121	15.120	91.862	558544.492	3129	9956834	38
39	179.565	3111.662	104.133	31.381	104.205	31.672	96.397	23.685	15.158	15.158	15.121	15.120	91.862	558746.272	3120	9960431	39
40	179.565	3074.031	104.133	31.855	104.234	32.180	96.397	24.158	15.158	15.158	15.121	15.120	91.862	551988.988	3081	9839973	40
41	179.565	3099.168	104.133	32.328	104.274	32.700	96.397	24.632	15.158	15.158	15.121	15.120	91.862	556502.800	3102	9920438	41
42	179.565	3149.849	104.370	33.276	104.512	33.586	96.634	25.579	15.158	15.158	15.121	15.120	91.862	565603.351	3159	10082668	42
43	179.565	3295.458	105.080	34.460	105.177	34.644	97.344	26.764	15.158	15.158	15.121	15.120	91.862	591749.526	3318	10548760	43
44	179.565	3359.457	105.554	35.171	105.635	35.330	97.818	27.474	15.158	15.158	15.121	15.120	91.862	603241.586	3375	10753622	44
45	179.565	3361.743	105.554	35.171	105.580	35.291	97.818	27.474	15.158	15.158	15.121	15.120	91.862	603651.989	3382	10760938	45
46	179.565	3325.673	105.554	35.171	105.652	35.333	97.818	27.474	15.158	15.158	15.121	15.120	91.862	597175.076	3356	10645478	46
47	179.565	3353.758	105.554	35.644	105.678	35.813	97.818	27.948	15.158	15.158	15.121	15.120	91.862	602218.272	3368	10735380	47
48	179.565	3362.973	105.554	35.644	105.619	35.743	97.818	27.948	15.158	15.158	15.121	15.120	91.862	603872.954	3383	10764877	48
49	179.565	3420.700	106.265	35.644	106.293	35.719	98.528	27.948	15.158	15.158	15.121	15.120	91.862	614238.651	3448	10949660	49
50	179.565	3426.026	106.265	35.171	106.305	35.236	98.528	27.474	15.158	15.158	15.121	15.120	91.862	615195.042	3450	10966709	50
51	179.565	3418.238	106.265	34.934	106.340	34.998	98.528	27.237	15.158	15.158	15.121	15.120	91.862	613796.610	3450	10941780	51
52	179.565	3391.714	106.265	34.934	106.356	34.960	98.528	27.237	15.158	15.158	15.121	15.120	91.862	609033.728	3428	10856875	52
53	179.565	3392.778	106.265	34.934	106.345	34.920	98.528	27.237	15.158	15.158	15.121	15.120	91.862	609224.793	3415	10860281	53
54	179.565	3375.643	106.265	34.934	106.370	34.867	98.528	27.237	15.158	15.158	15.121	15.120	91.862	606147.951	3400	10805432	54
55	179.565	3361.824	106.265	34.460	106.386	34.388	98.528	26.764	15.158	15.158	15.121	15.120	91.862	603666.686	3384	10761200	55
56	179.565	3354.791	106.028	33.513	106.182	33.493	98.292	25.816	15.158	15.158	15.121	15.120	91.862	602403.728	3382	10738686	56
57	179.565	3353.682	106.028	33.039	106.234	33.038	98.292	25.343	15.158	15.158	15.121	15.120	91.862	602204.585	3392	10735136	57
58	179.565	3385.429	106.028	33.039	106.175	32.984	98.292	25.343	15.158	15.158	15.121	15.120	91.862	607905.177	3432	10836757	58
59	179.565	3405.212	107.212	33.039	107.291	32.947	99.476	25.343	15.158	15.158	15.121	15.120	91.862	611457.550	3442	10900083	59
60	179.565	3427.458	107.686	32.565	107.738	32.475	99.950	24.869	15.158	15.158	15.121	15.120	91.862	615452.245	3460	10971294	60
61	179.565	3437.209	107.686	31.855	107.753	31.798	99.950	24.158	15.158	15.158	15.121	15.120	91.862	617203.076	3470	11002505	61
