## Supplementary Code 2 for "Engineering combinatorial and dynamic decoders using synthetic immediate-early genes": XY_36-FT2-cell_8.txt

	Area	Mean	X	Y	XM	YM	BX	BY	Width	Height	Major	Minor	Angle	IntDen	Median	RawIntDen	Slice
1	179.565	2486.231	78.317	51.513	78.312	51.501	70.580	43.817	15.158	15.158	15.121	15.120	91.862	446440.494	2488	7958424.000	1
2	179.565	2497.679	78.317	51.513	78.313	51.515	70.580	43.817	15.158	15.158	15.121	15.120	91.862	448496.154	2494	7995069.000	2
3	179.565	2494.510	77.369	51.039	77.373	51.033	69.633	43.343	15.158	15.158	15.121	15.120	91.862	447927.110	2496	7984925.000	3
4	179.565	2537.797	77.132	50.092	77.159	50.099	69.396	42.396	15.158	15.158	15.121	15.120	91.862	455700.079	2545	8123489.000	4
5	179.565	2530.067	77.132	49.855	77.125	49.850	69.396	42.159	15.158	15.158	15.121	15.120	91.862	454312.081	2530	8098746.000	5
6	179.565	2546.321	77.369	49.618	77.359	49.618	69.633	41.922	15.158	15.158	15.121	15.120	91.862	457230.674	2556	8150774.000	6
7	179.565	2538.798	77.843	49.855	77.843	49.841	70.107	42.159	15.158	15.158	15.121	15.120	91.862	455879.812	2545	8126693.000	7
8	179.565	2561.111	78.554	50.802	78.510	50.817	70.817	43.106	15.158	15.158	15.121	15.120	91.862	459886.455	2573	8198117.000	8
9	179.565	2559.479	78.790	51.039	78.769	51.052	71.054	43.343	15.158	15.158	15.121	15.120	91.862	459593.295	2565	8192891.000	9
10	179.565	2550.853	79.027	51.039	79.035	51.050	71.291	43.343	15.158	15.158	15.121	15.120	91.862	458044.468	2554	8165281.000	10
11	179.565	2579.057	79.975	51.039	79.916	51.041	72.238	43.343	15.158	15.158	15.121	15.120	91.862	463108.868	2580	8255561.000	11
12	179.565	2580.715	81.396	51.987	81.317	51.980	73.659	44.290	15.158	15.158	15.121	15.120	91.862	463406.685	2589	8260870.000	12
13	179.565	2620.045	81.633	51.987	81.568	51.973	73.896	44.290	15.158	15.158	15.121	15.120	91.862	470468.966	2613	8386765.000	13
14	179.565	2633.483	81.869	51.987	81.794	51.988	74.133	44.290	15.158	15.158	15.121	15.120	91.862	472881.961	2628	8429780.000	14
15	179.565	2656.921	81.869	52.224	81.809	52.197	74.133	44.527	15.158	15.158	15.121	15.120	91.862	477090.608	2659	8504805.000	15
16	179.565	2652.326	82.580	52.697	82.525	52.671	74.844	45.001	15.158	15.158	15.121	15.120	91.862	476265.427	2662	8490095.000	16
17	179.565	2661.796	82.817	53.645	82.772	53.606	75.081	45.948	15.158	15.158	15.121	15.120	91.862	477965.996	2670	8520410.000	17
18	179.565	2680.665	83.290	53.645	83.271	53.608	75.554	45.948	15.158	15.158	15.121	15.120	91.862	481354.118	2687	8580808.000	18
19	179.565	2684.607	84.001	53.645	83.977	53.638	76.265	45.948	15.158	15.158	15.121	15.120	91.862	482062.001	2679	8593427.000	19
20	179.565	2697.648	89.212	53.645	89.174	53.716	81.475	45.948	15.158	15.158	15.121	15.120	91.862	484403.697	2701	8635171.000	20
21	179.565	2710.173	89.449	53.645	89.429	53.684	81.712	45.948	15.158	15.158	15.121	15.120	91.862	486652.722	2718	8675263.000	21
22	179.565	2708.151	88.738	53.645	88.732	53.727	81.002	45.948	15.158	15.158	15.121	15.120	91.862	486289.665	2711	8668791.000	22
23	179.565	2718.323	88.738	53.645	88.719	53.734	81.002	45.948	15.158	15.158	15.121	15.120	91.862	488116.226	2723	8701352.000	23
24	179.565	2746.673	89.212	53.645	89.172	53.738	81.475	45.948	15.158	15.158	15.121	15.120	91.862	493206.824	2749	8792099.000	24
25	179.565	2732.457	89.922	53.645	89.904	53.747	82.186	45.948	15.158	15.158	15.121	15.120	91.862	490654.260	2726	8746596.000	25
26	179.565	2740.217	90.396	53.881	90.390	53.994	82.660	46.185	15.158	15.158	15.121	15.120	91.862	492047.587	2740	8771434.000	26
27	179.565	2760.448	90.396	54.592	90.384	54.729	82.660	46.896	15.158	15.158	15.121	15.120	91.862	495680.403	2752	8836194.000	27
28	179.565	2768.895	90.633	54.829	90.636	54.962	82.897	47.133	15.158	15.158	15.121	15.120	91.862	497197.199	2775	8863233.000	28
29	179.565	2788.087	90.870	54.829	90.879	54.965	83.133	47.133	15.158	15.158	15.121	15.120	91.862	500643.493	2790	8924668.000	29
30	179.565	2772.328	90.870	54.829	90.884	54.954	83.133	47.133	15.158	15.158	15.121	15.120	91.862	497813.644	2780	8874222.000	30
31	179.565	2774.506	90.870	54.829	90.894	54.939	83.133	47.133	15.158	15.158	15.121	15.120	91.862	498204.750	2782	8881194.000	31
32	179.565	2775.278	91.106	54.829	91.133	54.930	83.370	47.133	15.158	15.158	15.121	15.120	91.862	498343.365	2783	8883665.000	32
33	179.565	2810.766	92.291	55.303	92.348	55.390	84.554	47.606	15.158	15.158	15.121	15.120	91.862	504715.770	2822	8997262.000	33
34	179.565	2838.652	92.291	55.539	92.319	55.628	84.554	47.843	15.158	15.158	15.121	15.120	91.862	509723.120	2834	9086525.000	34
35	179.565	2823.824	91.580	55.539	91.586	55.637	83.844	47.843	15.158	15.158	15.121	15.120	91.862	507060.551	2821	9039061.000	35
36	179.565	2824.584	91.580	55.539	91.606	55.634	83.844	47.843	15.158	15.158	15.121	15.120	91.862	507196.922	2821	9041492.000	36
37	179.565	2866.780	92.528	55.539	92.545	55.586	84.791	47.843	15.158	15.158	15.121	15.120	91.862	514773.945	2867	9176563.000	37
38	179.565	2897.501	94.896	56.250	94.950	56.258	87.160	48.554	15.158	15.158	15.121	15.120	91.862	520290.316	2891	9274900.000	38
39	179.565	2878.453	95.133	56.487	95.184	56.510	87.397	48.791	15.158	15.158	15.121	15.120	91.862	516870.051	2887	9213929.000	39
40	179.565	2888.009	94.896	56.487	94.938	56.494	87.160	48.791	15.158	15.158	15.121	15.120	91.862	518585.877	2886	9244516.000	40
41	179.565	2911.186	94.659	56.250	94.673	56.259	86.923	48.554	15.158	15.158	15.121	15.120	91.862	522747.740	2907	9318707.000	41
42	179.565	2917.602	94.659	56.250	94.670	56.247	86.923	48.554	15.158	15.158	15.121	15.120	91.862	523899.796	2919	9339244.000	42
43	179.565	2905.540	94.185	56.250	94.176	56.268	86.449	48.554	15.158	15.158	15.121	15.120	91.862	521733.906	2905	9300634.000	43
44	179.565	2917.923	94.185	56.250	94.187	56.259	86.449	48.554	15.158	15.158	15.121	15.120	91.862	523957.351	2924	9340270.000	44
45	179.565	2931.566	95.133	56.724	95.139	56.705	87.397	49.027	15.158	15.158	15.121	15.120	91.862	526407.257	2938	9383943.000	45
46	179.565	2945.169	95.370	56.724	95.379	56.693	87.633	49.027	15.158	15.158	15.121	15.120	91.862	528849.815	2949	9427485.000	46
47	179.565	2931.789	95.133	56.724	95.128	56.682	87.397	49.027	15.158	15.158	15.121	15.120	91.862	526447.198	2923	9384655.000	47
48	179.565	2928.726	94.896	56.487	94.906	56.461	87.160	48.791	15.158	15.158	15.121	15.120	91.862	525897.339	2926	9374853.000	48
49	179.565	2927.498	95.133	56.487	95.146	56.442	87.397	48.791	15.158	15.158	15.121	15.120	91.862	525676.767	2924	9370921.000	49
50	179.565	2941.270	95.370	56.487	95.367	56.430	87.633	48.791	15.158	15.158	15.121	15.120	91.862	528149.786	2933	9415006.000	50
51	179.565	2931.611	95.370	56.487	95.368	56.446	87.633	48.791	15.158	15.158	15.121	15.120	91.862	526415.391	2921	9384088.000	51
52	179.565	2899.461	95.370	56.487	95.389	56.474	87.633	48.791	15.158	15.158	15.121	15.120	91.862	520642.266	2901	9281174.000	52
53	179.565	2907.529	95.370	56.487	95.388	56.480	87.633	48.791	15.158	15.158	15.121	15.120	91.862	522091.073	2906	9307001.000	53
54	179.565	2912.663	95.370	56.487	95.395	56.479	87.633	48.791	15.158	15.158	15.121	15.120	91.862	523012.852	2910	9323433.000	54
55	179.565	2909.822	95.370	56.487	95.369	56.460	87.633	48.791	15.158	15.158	15.121	15.120	91.862	522502.710	2911	9314339.000	55
56	179.565	2902.395	95.370	56.487	95.392	56.497	87.633	48.791	15.158	15.158	15.121	15.120	91.862	521169.125	2891	9290566.000	56
57	179.565	2882.028	95.370	56.487	95.393	56.481	87.633	48.791	15.158	15.158	15.121	15.120	91.862	517511.908	2878	9225371.000	57
58	179.565	2899.806	95.370	56.487	95.376	56.478	87.633	48.791	15.158	15.158	15.121	15.120	91.862	520704.197	2895	9282278.000	58
59	179.565	2893.182	95.370	56.487	95.399	56.443	87.633	48.791	15.158	15.158	15.121	15.120	91.862	519514.837	2892	9261076.000	59
60	179.565	2866.284	96.080	56.960	96.101	56.925	88.344	49.264	15.158	15.158	15.121	15.120	91.862	514684.864	2869	9174975.000	60
61	179.565	2868.121	98.449	57.434	98.412	57.352	90.712	49.738	15.158	15.158	15.121	15.120	91.862	515014.656	2861	9180854.000	61
