## Supplementary Code 2 for "Engineering combinatorial and dynamic decoders using synthetic immediate-early genes": XY_36-FT2-cell_9.txt

	Area	Mean	X	Y	XM	YM	BX	BY	Width	Height	Major	Minor	Angle	IntDen	Median	RawIntDen	Slice
1	203.518	2393.059	74.411	89.768	74.505	89.826	66.317	81.712	16.106	16.106	16.098	16.097	86.379	487031.598	2405	8682017	1
2	203.518	2392.394	74.411	89.768	74.470	89.816	66.317	81.712	16.106	16.106	16.098	16.097	86.379	486896.237	2399	8679604	2
3	203.518	2427.474	74.411	89.768	74.438	89.790	66.317	81.712	16.106	16.106	16.098	16.097	86.379	494035.763	2428	8806876	3
4	203.518	2429.254	74.648	89.768	74.668	89.778	66.554	81.712	16.106	16.106	16.098	16.097	86.379	494398.035	2438	8813334	4
5	203.518	2440.189	74.648	89.294	74.682	89.274	66.554	81.239	16.106	16.106	16.098	16.097	86.379	496623.443	2448	8853005	5
6	203.518	2438.042	74.648	89.057	74.666	89.059	66.554	81.002	16.106	16.106	16.098	16.097	86.379	496186.507	2443	8845216	6
7	203.518	2454.450	74.648	89.057	74.663	89.047	66.554	81.002	16.106	16.106	16.098	16.097	86.379	499525.937	2455	8904746	7
8	203.518	2469.343	74.648	89.531	74.647	89.542	66.554	81.475	16.106	16.106	16.098	16.097	86.379	502556.892	2475	8958777	8
9	203.518	2488.734	74.648	90.005	74.642	89.999	66.554	81.949	16.106	16.106	16.098	16.097	86.379	506503.231	2497	9029126	9
10	203.518	2492.401	74.648	90.241	74.635	90.235	66.554	82.186	16.106	16.106	16.098	16.097	86.379	507249.541	2494	9042430	10
11	203.518	2518.383	74.648	90.715	74.620	90.714	66.554	82.660	16.106	16.106	16.098	16.097	86.379	512537.430	2513	9136694	11
12	203.518	2518.628	74.648	90.715	74.661	90.726	66.554	82.660	16.106	16.106	16.098	16.097	86.379	512587.356	2517	9137584	12
13	203.518	2565.907	74.648	90.715	74.634	90.722	66.554	82.660	16.106	16.106	16.098	16.097	86.379	522209.381	2574	9309110	13
14	203.518	2573.013	74.648	90.005	74.620	90.031	66.554	81.949	16.106	16.106	16.098	16.097	86.379	523655.551	2580	9334890	14
15	203.518	2593.610	74.648	90.005	74.628	90.022	66.554	81.949	16.106	16.106	16.098	16.097	86.379	527847.537	2603	9409618	15
16	203.518	2592.264	74.648	90.005	74.633	90.026	66.554	81.949	16.106	16.106	16.098	16.097	86.379	527573.505	2595	9404733	16
17	203.518	2608.549	74.648	90.005	74.633	90.033	66.554	81.949	16.106	16.106	16.098	16.097	86.379	530887.748	2617	9463814	17
18	203.518	2618.554	74.648	90.005	74.645	90.034	66.554	81.949	16.106	16.106	16.098	16.097	86.379	532924.111	2629	9500115	18
19	203.518	2633.835	74.648	90.005	74.666	90.027	66.554	81.949	16.106	16.106	16.098	16.097	86.379	536034.050	2637	9555554	19
20	203.518	2656.134	74.648	90.005	74.664	90.025	66.554	81.949	16.106	16.106	16.098	16.097	86.379	540572.321	2663	9636455	20
21	203.518	2675.081	74.648	90.005	74.669	90.028	66.554	81.949	16.106	16.106	16.098	16.097	86.379	544428.401	2688	9705195	21
22	203.518	2682.508	74.648	90.005	74.662	90.031	66.554	81.949	16.106	16.106	16.098	16.097	86.379	545939.811	2696	9732138	22
23	203.518	2710.187	74.648	90.005	74.691	90.013	66.554	81.949	16.106	16.106	16.098	16.097	86.379	551572.975	2726	9832557	23
24	203.518	2721.364	74.648	90.005	74.673	90.026	66.554	81.949	16.106	16.106	16.098	16.097	86.379	553847.692	2735	9873107	24
25	203.518	2728.227	74.648	90.005	74.665	90.022	66.554	81.949	16.106	16.106	16.098	16.097	86.379	555244.442	2744	9898006	25
26	203.518	2736.194	74.648	90.005	74.686	90.051	66.554	81.949	16.106	16.106	16.098	16.097	86.379	556865.914	2751	9926911	26
27	203.518	2733.555	74.648	90.005	74.686	90.050	66.554	81.949	16.106	16.106	16.098	16.097	86.379	556328.789	2748	9917336	27
28	203.518	2746.037	74.648	89.768	74.697	89.813	66.554	81.712	16.106	16.106	16.098	16.097	86.379	558869.179	2754	9962622	28
29	203.518	2761.230	74.648	89.768	74.683	89.833	66.554	81.712	16.106	16.106	16.098	16.097	86.379	561961.224	2773	10017742	29
30	203.518	2761.042	74.648	89.768	74.681	89.808	66.554	81.712	16.106	16.106	16.098	16.097	86.379	561923.078	2772	10017062	30
31	203.518	2755.010	74.648	89.768	74.685	89.821	66.554	81.712	16.106	16.106	16.098	16.097	86.379	560695.460	2773	9995178	31
32	203.518	2771.427	74.648	89.768	74.652	89.808	66.554	81.712	16.106	16.106	16.098	16.097	86.379	564036.517	2785	10054737	32
33	203.518	2776.547	74.648	89.531	74.673	89.555	66.554	81.475	16.106	16.106	16.098	16.097	86.379	565078.567	2785	10073313	33
34	203.518	2801.628	74.648	89.294	74.673	89.328	66.554	81.239	16.106	16.106	16.098	16.097	86.379	570182.909	2814	10164305	34
35	203.518	2810.167	74.648	88.820	74.668	88.854	66.554	80.765	16.106	16.106	16.098	16.097	86.379	571920.838	2831	10195286	35
36	203.518	2785.722	74.648	88.583	74.690	88.622	66.554	80.528	16.106	16.106	16.098	16.097	86.379	566945.911	2807	10106601	36
37	203.518	2803.842	74.648	88.583	74.680	88.611	66.554	80.528	16.106	16.106	16.098	16.097	86.379	570633.533	2824	10172338	37
38	203.518	2821.007	74.648	88.583	74.626	88.608	66.554	80.528	16.106	16.106	16.098	16.097	86.379	574126.892	2828	10234612	38
39	203.518	2796.652	74.648	88.583	74.625	88.623	66.554	80.528	16.106	16.106	16.098	16.097	86.379	569170.309	2811	10146254	39
40	203.518	2772.977	74.648	88.583	74.607	88.591	66.554	80.528	16.106	16.106	16.098	16.097	86.379	564351.892	2790	10060359	40
41	203.518	2750.010	74.648	88.583	74.597	88.602	66.554	80.528	16.106	16.106	16.098	16.097	86.379	559677.699	2760	9977035	41
42	203.518	2755.963	74.648	88.583	74.607	88.605	66.554	80.528	16.106	16.106	16.098	16.097	86.379	560889.218	2759	9998632	42
43	203.518	2741.694	74.648	88.583	74.611	88.596	66.554	80.528	16.106	16.106	16.098	16.097	86.379	557985.321	2744	9946866	43
44	203.518	2750.826	74.648	88.583	74.581	88.578	66.554	80.528	16.106	16.106	16.098	16.097	86.379	559843.858	2761	9979997	44
45	203.518	2758.491	74.648	88.583	74.612	88.589	66.554	80.528	16.106	16.106	16.098	16.097	86.379	561403.904	2761	10007807	45
46	203.518	2741.731	74.648	88.583	74.582	88.567	66.554	80.528	16.106	16.106	16.098	16.097	86.379	557992.838	2744	9947000	46
47	203.518	2703.337	74.648	88.583	74.598	88.569	66.554	80.528	16.106	16.106	16.098	16.097	86.379	550179.031	2709	9807708	47
48	203.518	2721.595	74.648	88.583	74.603	88.562	66.554	80.528	16.106	16.106	16.098	16.097	86.379	553894.757	2723	9873946	48
49	203.518	2728.456	74.174	89.057	74.111	89.045	66.080	81.002	16.106	16.106	16.098	16.097	86.379	555291.170	2737	9898839	49
50	203.518	2708.697	73.701	89.531	73.680	89.526	65.607	81.475	16.106	16.106	16.098	16.097	86.379	551269.829	2705	9827153	50
51	203.518	2742.237	73.701	90.005	73.659	90.018	65.607	81.949	16.106	16.106	16.098	16.097	86.379	558095.775	2754	9948835	51
52	203.518	2735.915	73.227	91.426	73.159	91.432	65.133	83.370	16.106	16.106	16.098	16.097	86.379	556809.256	2748	9925901	52
53	203.518	2745.263	72.753	92.373	72.690	92.349	64.659	84.318	16.106	16.106	16.098	16.097	86.379	558711.604	2747	9959813	53
54	203.518	2747.054	72.280	92.847	72.193	92.801	64.186	84.791	16.106	16.106	16.098	16.097	86.379	559076.176	2767	9966312	54
55	203.518	2707.693	72.043	93.084	71.950	93.013	63.949	85.028	16.106	16.106	16.098	16.097	86.379	551065.526	2733	9823511	55
56	203.518	2685.599	71.806	93.320	71.705	93.202	63.712	85.265	16.106	16.106	16.098	16.097	86.379	546568.935	2714	9743353	56
57	203.518	2689.883	71.095	93.557	71.015	93.465	63.001	85.502	16.106	16.106	16.098	16.097	86.379	547440.788	2691	9758895	57
58	203.518	2668.241	69.911	94.268	69.826	94.155	61.817	86.212	16.106	16.106	16.098	16.097	86.379	543036.252	2673	9680378	58
59	203.518	2674.627	68.964	94.505	68.924	94.423	60.870	86.449	16.106	16.106	16.098	16.097	86.379	544336.010	2674	9703548	59
60	203.518	2670.785	68.016	94.741	68.002	94.666	59.922	86.686	16.106	16.106	16.098	16.097	86.379	543554.079	2681	9689609	60
61	203.518	2675.518	67.543	94.741	67.568	94.687	59.449	86.686	16.106	16.106	16.098	16.097	86.379	544517.370	2686	9706781	61
