## Supplementary Code 2 for "Engineering combinatorial and dynamic decoders using synthetic immediate-early genes": XY_36-FT2-cell_10.txt

	Area	Mean	X	Y	XM	YM	BX	BY	Width	Height	Major	Minor	Angle	IntDen	Median	RawIntDen	Slice
1	203.518	2685.146	90.754	98.294	90.772	98.328	82.660	90.239	16.106	16.106	16.098	16.097	86.379	546476.824	2675	9741711	1
2	203.518	2710.564	91.227	99.242	91.242	99.275	83.133	91.186	16.106	16.106	16.098	16.097	86.379	551649.828	2705	9833927	2
3	203.518	2742.910	91.227	99.478	91.220	99.489	83.133	91.423	16.106	16.106	16.098	16.097	86.379	558232.763	2734	9951277	3
4	203.518	2750.387	91.227	99.478	91.216	99.516	83.133	91.423	16.106	16.106	16.098	16.097	86.379	559754.440	2745	9978403	4
5	203.518	2734.902	91.227	99.478	91.220	99.517	83.133	91.423	16.106	16.106	16.098	16.097	86.379	556602.989	2733	9922224	5
6	203.518	2755.434	91.227	99.478	91.227	99.521	83.133	91.423	16.106	16.106	16.098	16.097	86.379	560781.568	2747	9996713	6
7	203.518	2760.926	91.227	99.478	91.215	99.507	83.133	91.423	16.106	16.106	16.098	16.097	86.379	561899.293	2760	10016638	7
8	203.518	2775.678	91.464	99.478	91.437	99.515	83.370	91.423	16.106	16.106	16.098	16.097	86.379	564901.751	2770	10070161	8
9	203.518	2776.066	91.938	99.242	91.898	99.269	83.844	91.186	16.106	16.106	16.098	16.097	86.379	564980.623	2772	10071567	9
10	203.518	2768.961	91.227	99.242	91.202	99.256	83.133	91.186	16.106	16.106	16.098	16.097	86.379	563534.677	2760	10045791	10
11	203.518	2804.314	90.754	99.242	90.728	99.257	82.660	91.186	16.106	16.106	16.098	16.097	86.379	570729.682	2800	10174052	11
12	203.518	2808.450	90.754	99.242	90.735	99.240	82.660	91.186	16.106	16.106	16.098	16.097	86.379	571571.468	2801	10189058	12
13	203.518	2845.830	90.517	98.294	90.528	98.325	82.423	90.239	16.106	16.106	16.098	16.097	86.379	579178.952	2838	10324672	13
14	203.518	2864.014	90.517	98.294	90.529	98.309	82.423	90.239	16.106	16.106	16.098	16.097	86.379	582879.644	2852	10390642	14
15	203.518	2871.301	90.517	98.294	90.516	98.303	82.423	90.239	16.106	16.106	16.098	16.097	86.379	584362.726	2870	10417080	15
16	203.518	2847.905	90.517	98.294	90.522	98.290	82.423	90.239	16.106	16.106	16.098	16.097	86.379	579601.135	2843	10332198	16
17	203.518	2852.398	90.517	98.294	90.528	98.295	82.423	90.239	16.106	16.106	16.098	16.097	86.379	580515.565	2851	10348499	17
18	203.518	2865.525	90.517	98.294	90.542	98.296	82.423	90.239	16.106	16.106	16.098	16.097	86.379	583187.278	2858	10396126	18
19	203.518	2877.014	90.517	98.057	90.566	98.071	82.423	90.002	16.106	16.106	16.098	16.097	86.379	585525.496	2874	10437808	19
20	203.518	2893.674	90.517	98.057	90.558	98.068	82.423	90.002	16.106	16.106	16.098	16.097	86.379	588916.087	2879	10498250	20
21	203.518	2902.166	90.517	98.057	90.572	98.039	82.423	90.002	16.106	16.106	16.098	16.097	86.379	590644.367	2895	10529059	21
22	203.518	2923.716	90.517	98.057	90.555	98.065	82.423	90.002	16.106	16.106	16.098	16.097	86.379	595030.167	2918	10607242	22
23	203.518	2952.297	90.517	98.057	90.574	98.022	82.423	90.002	16.106	16.106	16.098	16.097	86.379	600846.991	2947	10710935	23
24	203.518	2991.038	90.517	97.347	90.575	97.304	82.423	89.291	16.106	16.106	16.098	16.097	86.379	608731.480	2985	10851487	24
25	203.518	3022.139	90.517	94.505	90.547	94.542	82.423	86.449	16.106	16.106	16.098	16.097	86.379	615061.139	3017	10964322	25
26	203.518	3035.146	90.754	94.505	90.769	94.510	82.660	86.449	16.106	16.106	16.098	16.097	86.379	617708.113	3032	11011508	26
27	203.518	3017.680	90.754	94.505	90.787	94.507	82.660	86.449	16.106	16.106	16.098	16.097	86.379	614153.552	3006	10948143	27
28	203.518	3026.717	90.754	94.505	90.770	94.518	82.660	86.449	16.106	16.106	16.098	16.097	86.379	615992.848	3016	10980931	28
29	203.518	3042.164	90.754	94.505	90.747	94.520	82.660	86.449	16.106	16.106	16.098	16.097	86.379	619136.557	3030	11036972	29
30	203.518	3037.330	90.754	94.505	90.759	94.556	82.660	86.449	16.106	16.106	16.098	16.097	86.379	618152.735	3024	11019434	30
31	203.518	3007.939	90.754	94.505	90.782	94.555	82.660	86.449	16.106	16.106	16.098	16.097	86.379	612171.099	3006	10912803	31
32	203.518	2996.121	90.754	94.505	90.763	94.528	82.660	86.449	16.106	16.106	16.098	16.097	86.379	609765.845	2989	10869926	32
33	203.518	3017.222	91.227	94.505	91.193	94.518	83.133	86.449	16.106	16.106	16.098	16.097	86.379	614060.376	3004	10946482	33
34	203.518	3011.436	91.227	94.505	91.180	94.519	83.133	86.449	16.106	16.106	16.098	16.097	86.379	612882.684	3010	10925488	34
35	203.518	3006.666	91.227	94.505	91.163	94.509	83.133	86.449	16.106	16.106	16.098	16.097	86.379	611911.989	3006	10908184	35
36	203.518	2999.246	90.991	94.505	90.901	94.487	82.897	86.449	16.106	16.106	16.098	16.097	86.379	610401.812	2994	10881263	36
37	203.518	3012.415	90.280	94.978	90.221	94.973	82.186	86.923	16.106	16.106	16.098	16.097	86.379	613081.995	3005	10929041	37
38	203.518	3020.223	90.280	94.978	90.227	94.933	82.186	86.923	16.106	16.106	16.098	16.097	86.379	614671.156	3024	10957370	38
39	203.518	3029.803	90.280	94.978	90.219	94.933	82.186	86.923	16.106	16.106	16.098	16.097	86.379	616620.793	3026	10992125	39
40	203.518	3036.896	90.280	94.741	90.203	94.692	82.186	86.686	16.106	16.106	16.098	16.097	86.379	618064.270	3032	11017857	40
41	203.518	3044.767	90.517	94.505	90.442	94.449	82.423	86.449	16.106	16.106	16.098	16.097	86.379	619666.221	3035	11046414	41
42	203.518	3042.035	90.754	94.268	90.696	94.221	82.660	86.212	16.106	16.106	16.098	16.097	86.379	619110.191	3036	11036502	42
43	203.518	3047.351	90.991	93.320	90.922	93.291	82.897	85.265	16.106	16.106	16.098	16.097	86.379	620192.239	3041	11055791	43
44	203.518	3047.955	90.991	92.136	90.901	92.150	82.897	84.081	16.106	16.106	16.098	16.097	86.379	620314.978	3046	11057979	44
45	203.518	3068.063	90.991	91.899	90.881	91.910	82.897	83.844	16.106	16.106	16.098	16.097	86.379	624407.505	3061	11130934	45
46	203.518	3079.442	90.991	91.899	90.890	91.903	82.897	83.844	16.106	16.106	16.098	16.097	86.379	626723.173	3076	11172214	46
47	203.518	3106.045	90.754	91.662	90.641	91.661	82.660	83.607	16.106	16.106	16.098	16.097	86.379	632137.392	3089	11268730	47
48	203.518	3106.905	90.754	91.662	90.653	91.674	82.660	83.607	16.106	16.106	16.098	16.097	86.379	632312.413	3103	11271850	48
49	203.518	3093.585	90.754	91.662	90.652	91.672	82.660	83.607	16.106	16.106	16.098	16.097	86.379	629601.601	3093	11223526	49
50	203.518	3095.499	90.280	91.662	90.206	91.649	82.186	83.607	16.106	16.106	16.098	16.097	86.379	629991.192	3095	11230471	50
51	203.518	3102.616	90.280	91.662	90.204	91.674	82.186	83.607	16.106	16.106	16.098	16.097	86.379	631439.550	3095	11256290	51
52	203.518	3092.748	90.280	91.662	90.215	91.665	82.186	83.607	16.106	16.106	16.098	16.097	86.379	629431.180	3093	11220488	52
53	203.518	3109.573	90.280	91.662	90.207	91.667	82.186	83.607	16.106	16.106	16.098	16.097	86.379	632855.540	3104	11281532	53
54	203.518	3114.839	90.280	91.662	90.231	91.670	82.186	83.607	16.106	16.106	16.098	16.097	86.379	633927.210	3106	11300636	54
55	203.518	3102.711	89.806	90.952	89.748	90.939	81.712	82.897	16.106	16.106	16.098	16.097	86.379	631459.016	3099	11256637	55
56	203.518	3101.462	89.570	90.241	89.507	90.276	81.475	82.186	16.106	16.106	16.098	16.097	86.379	631204.674	3095	11252103	56
57	203.518	3099.778	88.622	89.531	88.646	89.610	80.528	81.475	16.106	16.106	16.098	16.097	86.379	630861.980	3103	11245994	57
58	203.518	3100.445	88.385	89.057	88.406	89.124	80.291	81.002	16.106	16.106	16.098	16.097	86.379	630997.789	3095	11248415	58
59	203.518	3114.463	88.385	89.057	88.415	89.136	80.291	81.002	16.106	16.106	16.098	16.097	86.379	633850.638	3103	11299271	59
60	203.518	3126.554	88.385	89.057	88.402	89.124	80.291	81.002	16.106	16.106	16.098	16.097	86.379	636311.427	3121	11343138	60
61	203.518	3121.524	88.385	89.057	88.401	89.092	80.291	81.002	16.106	16.106	16.098	16.097	86.379	635287.664	3114	11324888	61
