## Supplementary Code 2 for "Engineering combinatorial and dynamic decoders using synthetic immediate-early genes": XY_36-FT2-cell_11.txt

	Area	Mean	X	Y	XM	YM	BX	BY	Width	Height	Major	Minor	Angle	IntDen	Median	RawIntDen	Slice
1	56.489	2961.566	118.508	79.939	118.510	79.900	114.634	74.370	6.632	11.132	10.851	6.628	90.011	167296.709	2960	2982297.000	1
2	53.965	2931.956	118.622	79.940	118.635	79.918	114.871	74.370	6.395	11.132	10.776	6.376	90.017	158222.804	2943	2820542.000	2
3	53.965	2989.002	118.622	79.940	118.620	79.896	114.871	74.370	6.395	11.132	10.776	6.376	90.017	161301.273	2993	2875420.000	3
4	53.965	2974.711	118.622	79.940	118.631	79.970	114.871	74.370	6.395	11.132	10.776	6.376	90.017	160530.057	2991	2861672.000	4
5	53.965	2943.458	118.622	79.940	118.643	80.051	114.871	74.370	6.395	11.132	10.776	6.376	90.017	158843.513	2994	2831607.000	5
6	53.965	2955.709	118.622	80.176	118.658	80.282	114.871	74.607	6.395	11.132	10.776	6.376	90.017	159504.612	3007	2843392.000	6
7	53.965	3004.516	118.622	80.176	118.648	80.272	114.871	74.607	6.395	11.132	10.776	6.376	90.017	162138.459	3043	2890344.000	7
8	53.965	3042.571	118.622	80.413	118.628	80.566	114.871	74.844	6.395	11.132	10.776	6.376	90.017	164192.099	3099	2926953.000	8
9	56.489	3113.133	118.508	82.782	118.532	82.719	114.634	77.212	6.632	11.132	10.851	6.628	90.011	175858.621	3130	3134925.000	9
10	61.538	3099.323	118.280	82.781	118.351	82.729	114.160	77.212	7.105	11.132	10.980	7.136	90.001	190726.013	3114	3399957.000	10
11	61.538	3119.923	118.280	82.781	118.319	82.734	114.160	77.212	7.105	11.132	10.980	7.136	90.001	191993.684	3127	3422555.000	11
12	61.538	3130.964	118.280	82.781	118.316	82.743	114.160	77.212	7.105	11.132	10.980	7.136	90.001	192673.126	3145	3434667.000	12
13	61.538	3209.543	118.280	83.018	118.306	82.942	114.160	77.449	7.105	11.132	10.980	7.136	90.001	197508.765	3203	3520869.000	13
14	61.538	3249.418	118.280	83.255	118.295	83.156	114.160	77.686	7.105	11.132	10.980	7.136	90.001	199962.598	3270	3564612.000	14
15	61.538	3231.021	118.280	83.255	118.318	83.155	114.160	77.686	7.105	11.132	10.980	7.136	90.001	198830.457	3256	3544430.000	15
16	61.538	3265.829	118.280	83.255	118.304	83.127	114.160	77.686	7.105	11.132	10.980	7.136	90.001	200972.449	3290	3582614.000	16
17	61.538	3289.453	118.280	83.255	118.287	83.143	114.160	77.686	7.105	11.132	10.980	7.136	90.001	202426.249	3301	3608530.000	17
18	61.538	3311.918	118.280	83.255	118.296	83.156	114.160	77.686	7.105	11.132	10.980	7.136	90.001	203808.693	3313	3633174.000	18
19	61.538	3336.479	118.280	83.255	118.296	83.206	114.160	77.686	7.105	11.132	10.980	7.136	90.001	205320.160	3358	3660118.000	19
20	61.538	3354.024	118.280	83.255	118.282	83.211	114.160	77.686	7.105	11.132	10.980	7.136	90.001	206399.795	3365	3679364.000	20
21	61.538	3416.152	118.280	83.255	118.278	83.223	114.160	77.686	7.105	11.132	10.980	7.136	90.001	210223.059	3446	3747519.000	21
22	61.538	3391.317	118.280	83.255	118.302	83.223	114.160	77.686	7.105	11.132	10.980	7.136	90.001	208694.763	3415	3720275.000	22
23	61.538	3440.643	118.280	83.255	118.284	83.198	114.160	77.686	7.105	11.132	10.980	7.136	90.001	211730.150	3470	3774385.000	23
24	61.538	3419.742	118.280	83.255	118.288	83.226	114.160	77.686	7.105	11.132	10.980	7.136	90.001	210443.967	3441	3751457.000	24
25	61.538	3441.129	118.280	83.255	118.283	83.208	114.160	77.686	7.105	11.132	10.980	7.136	90.001	211760.049	3456	3774918.000	25
26	61.538	3454.573	118.280	83.255	118.287	83.197	114.160	77.686	7.105	11.132	10.980	7.136	90.001	212587.418	3478	3789667.000	26
27	61.538	3420.561	118.280	83.255	118.297	83.254	114.160	77.686	7.105	11.132	10.980	7.136	90.001	210494.342	3432	3752355.000	27
28	61.538	3414.323	118.280	83.255	118.305	83.231	114.160	77.686	7.105	11.132	10.980	7.136	90.001	210110.473	3425	3745512.000	28
29	61.538	3400.938	118.280	83.255	118.293	83.230	114.160	77.686	7.105	11.132	10.980	7.136	90.001	209286.806	3408	3730829.000	29
30	64.062	3423.813	118.166	83.255	118.204	83.271	113.924	77.686	7.342	11.132	11.036	7.391	89.996	219337.409	3450	3909995.000	30
31	68.887	3374.112	117.926	83.255	117.949	83.322	113.450	77.686	7.816	11.132	11.107	7.897	89.986	232431.140	3442	4143409.000	31
32	68.887	3407.734	117.926	84.676	117.948	84.584	113.450	79.107	7.816	11.132	11.107	7.897	89.986	234747.256	3413	4184697.000	32
33	68.887	3446.165	117.926	84.676	117.949	84.597	113.450	79.107	7.816	11.132	11.107	7.897	89.986	237394.679	3471	4231891.000	33
34	68.887	3416.670	117.926	84.676	117.951	84.600	113.450	79.107	7.816	11.132	11.107	7.897	89.986	235362.860	3424	4195671.000	34
35	68.887	3374.653	117.926	84.676	117.970	84.579	113.450	79.107	7.816	11.132	11.107	7.897	89.986	232468.444	3391	4144074.000	35
36	68.887	3324.813	117.926	84.676	118.001	84.548	113.450	79.107	7.816	11.132	11.107	7.897	89.986	229035.108	3328	4082870.000	36
37	68.887	3319.678	117.926	84.676	117.989	84.535	113.450	79.107	7.816	11.132	11.107	7.897	89.986	228681.419	3322	4076565.000	37
38	68.887	3332.557	117.926	84.676	117.971	84.537	113.450	79.107	7.816	11.132	11.107	7.897	89.986	229568.587	3351	4092380.000	38
39	68.887	3311.294	117.926	84.676	117.961	84.562	113.450	79.107	7.816	11.132	11.107	7.897	89.986	228103.848	3324	4066269.000	39
40	68.887	3342.176	117.926	84.676	117.964	84.549	113.450	79.107	7.816	11.132	11.107	7.897	89.986	230231.200	3369	4104192.000	40
41	68.887	3352.473	117.926	84.676	117.959	84.546	113.450	79.107	7.816	11.132	11.107	7.897	89.986	230940.541	3366	4116837.000	41
42	68.887	3420.112	117.926	84.202	117.952	84.068	113.450	78.633	7.816	11.132	11.107	7.897	89.986	235599.980	3423	4199898.000	42
43	71.187	3387.940	117.800	83.728	117.839	83.620	113.213	78.160	8.053	11.132	11.125	8.147	89.981	241175.870	3403	4299296.000	43
44	71.187	3370.034	117.800	83.728	117.847	83.619	113.213	78.160	8.053	11.132	11.125	8.147	89.981	239901.187	3394	4276573.000	44
45	71.187	3426.516	117.800	82.544	117.820	82.461	113.213	76.975	8.053	11.132	11.125	8.147	89.981	243921.966	3448	4348249.000	45
46	71.187	3429.283	117.800	82.070	117.829	82.030	113.213	76.502	8.053	11.132	11.125	8.147	89.981	244118.922	3451	4351760.000	46
47	71.187	3382.869	117.800	82.070	117.829	82.036	113.213	76.502	8.053	11.132	11.125	8.147	89.981	240814.888	3393	4292861.000	47
48	71.187	3422.849	117.800	82.070	117.835	82.034	113.213	76.502	8.053	11.132	11.125	8.147	89.981	243660.893	3428	4343595.000	48
49	71.187	3412.846	117.800	82.070	117.854	82.053	113.213	76.502	8.053	11.132	11.125	8.147	89.981	242948.859	3408	4330902.000	49
50	71.187	3393.975	117.800	82.070	117.855	82.074	113.213	76.502	8.053	11.132	11.125	8.147	89.981	241605.458	3410	4306954.000	50
51	71.187	3423.437	117.800	82.544	117.864	82.482	113.213	76.975	8.053	11.132	11.125	8.147	89.981	243702.797	3441	4344342.000	51
52	71.187	3389.038	117.800	82.544	117.859	82.541	113.213	76.975	8.053	11.132	11.125	8.147	89.981	241254.012	3406	4300689.000	52
53	71.187	3402.174	117.800	82.544	117.891	82.606	113.213	76.975	8.053	11.132	11.125	8.147	89.981	242189.143	3455	4317359.000	53
54	66.474	3462.729	118.046	83.492	118.074	83.397	113.687	77.923	7.579	11.132	11.074	7.643	89.991	230183.069	3470	4103334.000	54
55	66.474	3433.088	118.046	83.965	118.067	83.814	113.687	78.396	7.579	11.132	11.074	7.643	89.991	228212.676	3449	4068209.000	55
56	66.474	3414.477	118.046	83.965	118.058	83.792	113.687	78.396	7.579	11.132	11.074	7.643	89.991	226975.521	3424	4046155.000	56
57	66.474	3418.739	118.046	83.965	118.065	83.820	113.687	78.396	7.579	11.132	11.074	7.643	89.991	227258.865	3431	4051206.000	57
58	66.474	3428.062	118.046	83.965	118.075	83.816	113.687	78.396	7.579	11.132	11.074	7.643	89.991	227878.621	3431	4062254.000	58
59	66.474	3412.849	118.046	83.965	118.072	83.805	113.687	78.396	7.579	11.132	11.074	7.643	89.991	226867.311	3401	4044226.000	59
60	66.474	3376.970	118.046	83.965	118.077	83.801	113.687	78.396	7.579	11.132	11.074	7.643	89.991	224482.252	3390	4001709.000	60
61	66.474	3378.958	118.046	83.965	118.070	83.804	113.687	78.396	7.579	11.132	11.074	7.643	89.991	224614.416	3394	4004065.000	61
